# Census of exposed aggregation-prone regions in proteomes

**DOI:** 10.1101/2022.12.16.520802

**Authors:** Théo Falgarone, Etienne Villain, Francois Richard, Zarifa Osmanli, Andrey V. Kajava

**Affiliations:** Centre de Recherche en Biologie cellulaire de Montpellier, CNRS, Université Montpellier, Montpellier, 34293, France; Biophysics Institute, Ministry of Science and Education of Azerbaijan Republic, Az1141, Baku, Azerbaijan; Institut de Biologie Computationnelle, Université Montpellier, 34095 Montpellier, France

**Keywords:** protein aggregation, bioinformatics, large-scale analysis, evolution, kingdoms of life

## Abstract

Loss of solubility usually leads to the detrimental elimination of protein function. In some cases, the protein aggregation is also required for beneficial functions. Given the duality of this phenomenon, it remains a fundamental question how natural selection controls the aggregation. The exponential growth of genomic sequence data and recent progress with *in silico* predictors of the aggregation allows approaching this problem by a large-scale bioinformatics analysis. Most of the aggregation-prone regions are hidden within the 3D structures and, therefore, they cannot realize their potential to aggregate. Thus, the most realistic census of the aggregation prone regions requires crossing aggregation prediction with information about the location of the natively unfolded regions. This allows us to detect so-called “Exposed Aggregation-prone Regions” (EARs). Here, we analyzed the occurrence and distribution of the EARs in 76 full reference proteomes from the three kingdoms of life. For this purpose, we used a bioinformatics pipeline, which provides a consensual result based on several predictors of aggregation. Our analysis revealed a number of new statistically significant correlations about the presence of EARs in different organisms, their dependence on protein length, cellular localizations, co-occurrence with short linear motifs, and the level of protein expression. We also obtained a list of proteins with the conserved aggregation-prone sequences for further experimental tests. Insights gained from this work led to a deeper understanding of the functional and evolutionary relations of the protein aggregation.
