## Supplementary material for "Census of exposed aggregation-prone regions in proteomes": List of species

uniprotid	name	superkingdom	taxid	number of proteins
UP000000431	Chlamydia trachomatis (strain D/UW-3/Cx)	Bacteria	813	895
UP000000437	Danio rerio (Zebrafish) (Brachydanio rerio)	Eukaryota	7955	46929
UP000000444	Staphylococcus carnosus (strain TM300)	Bacteria	1281	2460
UP000000536	Thermococcus kodakaraensis	Archaea	311400	2301
UP000000539	Gallus gallus (Chicken)	Eukaryota	9031	27804
UP000000542	Leishmania major	Eukaryota	5664	8038
UP000000554	Halobacterium salinarum (strain ATCC 700922 / JCM 11081 / NRC-1) (Halobacterium halobium)	Archaea	2242	2426
UP000000557	Gloeobacter violaceus (strain PCC 7421)	Bacteria	33072	4406
UP000000559	Candida albicans (strain SC5314 / ATCC MYA-2876) (Yeast)	Eukaryota	5476	6035
UP000000561	Ustilago maydis	Eukaryota	5270	6806
UP000000577	Geobacter sulfurreducens (strain ATCC 51573 / DSM 12127 / PCA)	Bacteria	35554	3402
UP000000578	Nanoarchaeum equitans (strain Kin4-M)	Archaea	160232	536
UP000000589	Mus musculus	Eukaryota	10090	55198
UP000000625	Escherichia coli (strain K12)	Bacteria	562	4391
UP000000718	Thermodesulfovibrio yellowstonii	Bacteria	28262	1982
UP000000758	Cenarchaeum symbiosum (strain A)	Archaea	46770	2022
UP000000798	Aquifex aeolicus (strain VF5)	Bacteria	63363	1553
UP000000803	Drosophila melanogaster (Fruit fly)	Eukaryota	7227	21975
UP000000805	Methanocaldococcus jannaschii (strain ATCC 43067 / DSM 2661 / JAL-1 / JCM 10045 / NBRC 100440) (Methanococcus jannaschii)	Archaea	2190	1787
UP000000814	Clostridium acetobutylicum (strain ATCC 824 / DSM 792 / JCM 1419 / LMG 5710 / VKM B-1787)	Bacteria	1488	3847
UP000000819	Encephalitozoon cuniculi (strain GB-M1) (Microsporidian parasite)	Eukaryota	6035	2041
UP000001025	Rhodopirellula baltica (strain SH1)	Bacteria	265606	7271
UP000001055	Phaeosphaeria nodorum (strain SN15 / ATCC MYA-4574 / FGSC 10173) (Glume blotch fungus) (Septoria nodorum)	Eukaryota	13684	15998
UP000001300	Yarrowia lipolytica (strain CLIB 122 / E 150) (Yeast) (Candida lipolytica)	Eukaryota	4952	6454
UP000001312	Sclerotinia sclerotiorum	Eukaryota	5180	14445
UP000001357	Monosiga brevicollis (Choanoflagellate)	Eukaryota	81824	9188
UP000001408	Leptospira interrogans serogroup Icterohaemorrhagiae serovar Lai (strain 56601)	Bacteria	173	3676
UP000001414	Bacteroides thetaiotaomicron (strain ATCC 29148 / DSM 2079 / NCTC 10582 / E50 / VPI-5482)	Bacteria	818	4782
UP000001425	Synechocystis	Bacteria	1142	3507
UP000001449	Thalassiosira pseudonana	Eukaryota	35128	11718
UP000001450	Plasmodium falciparum (isolate 3D7)	Eukaryota	5833	5449
UP000001542	Trichomonas vaginalis	Eukaryota	5722	50190
UP000001548	Giardia intestinalis (strain ATCC 50803 / WB clone C6) (Giardia lamblia)	Eukaryota	5741	7154
UP000001554	Branchiostoma floridae (Florida lancelet) (Amphioxus)	Eukaryota	7739	28544
UP000001555	Ixodes scapularis (Black-legged tick) (Deer tick)	Eukaryota	6945	20473
UP000001570	Bacillus subtilis (strain 168)	Bacteria	1423	4260
UP000001584	Mycobacterium tuberculosis (strain ATCC 25618 / H37Rv)	Bacteria	1773	3993
UP000001593	Nematostella vectensis (Starlet sea anemone)	Eukaryota	45351	24435
UP000001686	Candidatus korarchaeum (strain OPF8)	Archaea	498845	1602
UP000001805	Neurospora crassa (strain ATCC 24698 / 74-OR23-1A / CBS 708.71 / DSM 1257 / FGSC 987)	Eukaryota	5141	10258
UP000001940	Caenorhabditis elegans	Eukaryota	6239	26985
UP000001973	Streptomyces coelicolor	Bacteria	1902	8038
UP000001974	Sulfolobus solfataricus (strain ATCC 35092 / DSM 1617 / JCM 11322 / P2)	Archaea	2287	2938
UP000002008	Chloroflexus aurantiacus (strain ATCC 29366 / DSM 635 / J-10-fl)	Bacteria	1108	3850
UP000002149	Cryptococcus neoformans var. neoformans serotype D (strain JEC21 / ATCC MYA-565) (Filobasidiella neoformans)	Eukaryota	5207	6743
UP000002195	Dictyostelium discoideum (Slime mold)	Eukaryota	44689	12746
UP000002199	Archaeoglobus fulgidus (strain ATCC 49558 / VC-16 / DSM 4304 / JCM 9628 / NBRC 100126)	Archaea	2234	2399
UP000002226	Toxoplasma gondii	Eukaryota	5811	8404
UP000002254	Canis familiaris (Dog) (Canis lupus familiaris)	Eukaryota	9615	25496
UP000002277	Pan troglodytes (Chimpanzee)	Eukaryota	9598	48771
UP000002279	Ornithorhynchus anatinus (Duckbill platypus)	Eukaryota	9258	23552
UP000002280	Monodelphis domestica (Gray short-tailed opossum)	Eukaryota	13616	22243
UP000002296	Trypanosoma cruzi	Eukaryota	353153	19242
UP000002311	Saccharomyces cerevisiae (strain ATCC 204508 / S288c) (Bakers yeast)	Eukaryota	4932	6049
UP000002438	Pseudomonas aeruginosa (strain ATCC 15692 / PAO1 / 1C / PRS 101 / LMG 12228)	Bacteria	287	5564
UP000002485	Schizosaccharomyces pombe (strain 972 / ATCC 24843) (Fission yeast)	Eukaryota	4896	5141
UP000002487	Methanosarcina acetivorans (strain ATCC 35395 / DSM 2834 / JCM 12185 / C2A)	Archaea	2214	4468
UP000002494	Rattus norvegicus (Rat)	Eukaryota	10116	29944
UP000002521	Fusobacterium nucleatum subsp. nucleatum (strain ATCC 25586 / CIP 101130 / JCM 8532 / LMG 13131)	Bacteria	851	2046
UP000002524	Deinococcus radiodurans (strain ATCC 13939 / DSM 20539 / JCM 16871 / LMG 4051 / NBRC 15346 / NCIMB 9279 / R1 / VKM B-1422)	Bacteria	1299	3085
UP000002526	Bradyrhizobium diazoefficiens (strain JCM 10833 / IAM 13628 / NBRC 14792 / USDA 110)	Bacteria	1355477	8253
UP000002530	Neosartorya fumigata (strain ATCC MYA-4609 / Af293 / CBS 101355 / FGSC A1100) (Aspergillus fumigatus)	Eukaryota	746128	9647
UP000005226	Takifugu rubripes	Eukaryota	31033	27904
UP000005640	Homo sapiens	Eukaryota	9606	74470
UP000006548	Arabidopsis thaliana (Mouse-ear cress)	Eukaryota	3702	39370
UP000006672	Brugia malayi (Filarial nematode worm)	Eukaryota	6279	12975
UP000006718	Macaca mulatta	Eukaryota	9544	45199
UP000006727	Physcomitrella patens subsp. patens (Moss)	Eukaryota	3218	30858
UP000007062	Anopheles gambiae	Eukaryota	7165	13515
UP000007719	Dictyoglomus turgidum (strain Z-1310 / DSM 6724)	Bacteria	513050	1743
UP000008143	Xenopus tropicalis	Eukaryota	8364	29635
UP000008144	Ciona intestinalis (Transparent sea squirt) (Ascidia intestinalis)	Eukaryota	7719	17309
UP000008183	Thermotoga maritima	Bacteria	2336	1852
UP000008854	Schistosoma mansoni	Eukaryota	6183	16227
UP000009136	Bos taurus (Bovine)	Eukaryota	9913	37948
UP000059680	Oryza sativa subsp. japonica (Rice)	Eukaryota	39947	48909
