## Supplementary Data 2 for "Census of exposed aggregation-prone regions in proteomes": cluster_0.csv

ID	sequence	start	stop	p-value	conserved	ID_EAR	TM	low_complexity
A0A3S5ZPN3_CHICK-516-584	FGAKAQNGAYSTQSFSNGTPFGNGFAAAGMQAGFRAGNPAGAYQNGYDQQYGSNIANMHNGMNQQQYAY	516	584	0	true	A0A3S5ZPN3_CHICK-516-584	false
DDX5_MOUSE	FGAKTQNGVYSAANYTNGSFGSNFVSAGIQTSFRTGNPTGTYQNGYDSTQQYGSNVANMHNGMNQQAYAY	526	595	1.46e-23	true	DDX5_MOUSE-548-581	false
F1MBQ8_BOVIN	FGAKTQNGVYSAANYTNGSFGSNFVSAGIQTSFRTGNPTGTYQNGYDSTQQYGSNVPNMHNGMNQQ	641	706	4.95e-23	true	F1MBQ8_BOVIN-663-709	false
F1PEA6_CANLF	FGAKTQNGVYSAANYTNGSFGSNFVSAGIQTSFRTGNPTGTYQNGYDSTQQYGSNVPNMHNGMNQQ	583	648	5.65e-23	true	F1PEA6_CANLF-605-651	false
A0A2I3T7N8_PANTR	FGAKTQNGVYSAANYTNGSFGSNFVSAGIQTSFRTGNPTGTYQNGYDSTQQYGSNVPNMHNGMNQQ	447	512	6.56e-23	true	A0A2I3T7N8_PANTR-469-515	false
A0A1D5RFW7_MACMU	FGAKTQNGVYSAANYTNGSFGSNFVSAGIQTSFRTGNPTGTYQNGYDSTQQYGSNVPNMHNGMNQQ	447	512	6.56e-23	true	A0A1D5RFW7_MACMU-469-515	false
Q6AYI1_RAT	FGAKTQNGVYSAANYTNGSFGSNFVSAGIQTSFRTGNPTGTYQNGYDSTQQYGSNVANMHNGMNQQ	526	591	5.58e-22	true	Q6AYI1_RAT-548-581	false
Q8BTS0_MOUSE	FGAKTQNGVYSAANYTNGSFGSNFVSAGIQTSFRTGNPTGTYQNGYDSTQQYGSNVANMHNGMNQQ	526	591	5.91e-22	true	Q8BTS0_MOUSE-548-581	false
A0A1D5Q3P1_MACMU	FGAKTQNGVYSAANYTNGSFGSNFVSAGIQTSFRTGNPTGTYQNGYDSTQQYGSNVPNMHNGMNQQ	421	486	6.47e-22	true	A0A1D5Q3P1_MACMU-443-489	false
DDX5_PANTR	FGAKTQNGVYSAANYTNGSFGSNFVSAGIQASFRTGNPTGTYQNGYDSTQQYGSNVPNMHNGMNQQ	526	591	7.56e-22	true	DDX5_PANTR-567-594	false
J3KTA4_HUMAN	FGAKTQNGVYSAANYTNGSFGSNFVSAGIQTSFRTGNPTGTYQNGYDSTQQYGSNVPNMHNGMNQQ	526	591	1.61e-21	true	J3KTA4_HUMAN-548-594	false
A0A2I3S4P9_PANTR	FGAKTQNGVYSAANYTNGSFGSNFVSAGIQTSFRTGNPTGTYQNGYDSTQQYGSNVPNMHNGMNQQ	526	591	1.61e-21	true	A0A2I3S4P9_PANTR-548-594	false
F7A985_MACMU	FGAKTQNGVYSAANYTNGSFGSNFVSAGIQTSFRTGNPTGTYQNGYDSTQQYGSNVPNMHNGMNQQ	526	591	1.64e-21	true	F7A985_MACMU-548-594	false
H2QDP4_PANTR	FGAKTQNGVYSAANYTNGSFGSNFVSAGIQTSFRTGNPTGTYQNGYDSTQQYGSNVPNMHNGMNQQ	526	591	1.70e-21	true	H2QDP4_PANTR-548-594	false
DDX5_HUMAN	FGAKTQNGVYSAANYTNGSFGSNFVSAGIQTSFRTGNPTGTYQNGYDSTQQYGSNVPNMHNGMNQQ	526	591	1.70e-21	true	DDX5_HUMAN-548-594	false
A0A3Q1M155_BOVIN	FGAKTQNGVYSAANYTNGSFGSNFVSAGIQTSFRTGNPTGTYQNGYDSTQQYGSNVPNMHNGMNQQ	526	591	1.70e-21	true	A0A3Q1M155_BOVIN-548-594	false
F7ECU0_MONDO	FGAKTQNGVYSAASYTNGSFGSNFVSAGIQTSFRTGNPTGTYQNGYDSTQQYGNNVPNMHNGMNQQ	595	660	2.87e-21	true	F7ECU0_MONDO-617-663	false
F7EF79_ORNAN	FGAKTQNGVYSAASYTNGSFGSNFVSAGIQTSFRTGNPTGTYQNGYDSTQQYGSNVQGMHNGMNQQ	526	591	4.98e-21	true	F7EF79_ORNAN-548-595	false
A0A1B8XVF0_XENTR	FGNKSQNGFGAQNYNGNSFNSYGTNVQSGFRAGAQNGTYQNGYASQQNGYSAPPMQNSMAQQ	509	570	7.18e-07	true	A0A1B8XVF0_XENTR-501-560	false
B7P129_IXOSC	NGGYLTVSTPPYATPLGHAFIEAGLQMGYPNVDVNGATQTGF	128	169	1.90e-04	true	false	false
DDX5_MOUSE-548-581	NFVSAGIQTSFRTGNPTGTYQNGYDSTQQYGSNV	548	581	0	true	DDX5_MOUSE-548-581	false
A0A3S5ZPN3_CHICK	FAAAGMQAGFRAGNPAGAYQNGYDQQYGSNI	540	570	1.19e-09	true	A0A3S5ZPN3_CHICK-516-584	false
Q6P4W2_XENTR	VQSGFRAGAQNGTYQNGYASQQNG	548	571	5.97e-04	true	Q6P4W2_XENTR-515-574	false
DDX5_PANTR-567-594	YQNGYDSTQQYGSNVPNMHNGMNQQAYA	567	594	0	true	DDX5_PANTR-567-594	false
