## Supplementary Data 2 for "Census of exposed aggregation-prone regions in proteomes": cluster_1.csv

ID	sequence	start	stop	p-value	conserved	ID_EAR	TM	low_complexity
A0A1D5NXZ6_CHICK-358-387	FVMDGQQHMGIRAPGPMSGMGMNMGMEGQW	358	387	0	true	A0A1D5NXZ6_CHICK-358-387	false
H0WF09_DANRE	FVMDGQSHMGIRPPAALGGLGGVNMGLESQW	86	116	1.09e-08	true	H0WF09_DANRE-100-112	false
Q7SZP3_DANRE	FVMDGQSHMGIRPPAALGGLGGVNMGLESQW	347	377	3.01e-08	true	Q7SZP3_DANRE-361-373	false
F7EDV2_XENTR	FVMDGQQHMGIRAPGLQGM	358	376	1.77e-05	true	false	false
F7DAB3_ORNAN	FVMDGQQHMGIRAPGLQSMPGEYVARGGPMGMNMG	359	393	2.55e-05	true	false	false
A0A3Q2U0L7_CHICK	FVMDGQQHMGIRAPGLQSVPGDYVSRGSPMGMNMG	358	392	2.95e-05	true	false	false
A0A1D5PD72_CHICK	FVMDGQQHMGIRAPGLQSVPGDYVSRGSPMGMNMG	341	375	3.00e-05	true	false	false
U3KPR8_HUMAN	FVMDGQQHMGIRAPG	358	372	3.06e-05	true	false	false
H3BLB6_MOUSE	FVMDGQQHMGIRAPG	358	372	3.17e-05	true	H3BLB6_MOUSE-360-385	false
F6Z0Y6_MONDO	FVMDGQQHMGIRAPG	368	382	3.33e-05	true	false	false
A0A2I3RZT1_PANTR	FVMDGQQHMGIRAPG	335	349	3.44e-05	true	false	false
F6WY97_MACMU	FVMDGQQHMGIRAPG	356	370	3.52e-05	true	false	false
A0A3Q1MSD1_BOVIN	FVMDGQQHMGIRAPG	358	372	3.54e-05	true	false	false
A0A2I3RPI9_PANTR	FVMDGQQHMGIRAPG	358	372	3.54e-05	true	false	false
A0A3Q1MQU3_BOVIN	FVMDGQQHMGIRAPG	341	355	3.66e-05	true	false	false
A0A1D5RAW5_MACMU	FVMDGQQHMGIRAPGPMSGMGMNMGMEGQW	178	207	4.57e-05	true	A0A1D5RAW5_MACMU-178-207	false
H2QI01_PANTR	FVMDGQQHMGIRAPGPMSGMGMNMGMEGQW	293	322	4.80e-05	true	H2QI01_PANTR-293-322	false
F5GYS8_HUMAN	FVMDGQQHMGIRAPGPMSGMGMNMGMEGQW	293	322	4.80e-05	true	F5GYS8_HUMAN-293-322	false
MEIS1_MOUSE	FVMDGQQHMGIRAPGPMSGMGMNMGMEGQW	358	387	5.39e-05	true	MEIS1_MOUSE-358-387	false
B1WC31_RAT	FVMDGQQHMGIRAPGPMSGMGMNMGMEGQW	358	387	5.48e-05	true	B1WC31_RAT-358-387	false
MEIS1_HUMAN	FVMDGQQHMGIRAPGPMSGMGMNMGMEGQW	358	387	5.69e-05	true	MEIS1_HUMAN-358-387	false
F7EW36_MONDO	FVMDGQQHMGIRAPGPMSGMGMNMGMEGQW	358	387	5.69e-05	true	F7EW36_MONDO-358-387	false
F6UJJ2_MACMU	FVMDGQQHMGIRAPGPMSGMGMNMGMEGQW	358	387	5.69e-05	true	F6UJJ2_MACMU-358-387	false
F1PZA9_CANLF	FVMDGQQHMGIRAPGPMSGMGMNMGMEGQW	358	387	5.69e-05	true	F1PZA9_CANLF-358-387	false
A4FUE0_BOVIN	FVMDGQQHMGIRAPGPMSGMGMNMGMEGQW	358	387	5.69e-05	true	A4FUE0_BOVIN-358-387	false
A0A2I3SFY5_PANTR	FVMDGQQHMGIRAPGPMSGMGMNMGMEGQW	358	387	5.69e-05	true	A0A2I3SFY5_PANTR-358-387	false
A0A3Q1MRS8_BOVIN	FVMDGQQHMGIRAPGPMSGMGMNMGMEGQW	356	385	5.96e-05	true	A0A3Q1MRS8_BOVIN-356-385	false
A0A2R8QL42_DANRE	FVMDGQQHMGIRPPG	64	78	8.09e-05	true	false	false
A0A2R8QIZ3_DANRE	FVMDGQQHMGIRPPG	356	370	1.11e-04	true	false	false
A0A2I3RTP9_PANTR	FVLDGQQHMGIRLAHPASGL	368	387	1.23e-04	true	false	false
Q90XH2_DANRE	FVMDGQQHMGIRPPGPMSGMGMNMGMEGQW	356	385	1.91e-04	true	false	false
MEIS3_XENTR	YVMDGQQHMGIRPPG	353	367	2.17e-04	true	false	false
D4A9U2_RAT	TETQPHVTVRTPGSMGMNLNLEGEW	351	375	3.91e-04	true	false	false
H2RNX5_TAKRU	FVMDRQTHMGIRPPG	363	377	6.17e-04	true	false	false
F1PUK5_CANLF	TEAQPHMTVRPPGSMGMSLNLEGEW	360	384	6.19e-04	true	false	false
F1PMQ3_CANLF	TEAQPHMTVRPPGSMGMSLNLEGEW	390	414	7.70e-04	true	false	false
F7BQW5_XENTR	FVLDGQQHMGIRPAGLQGM	361	379	7.87e-04	true	false	false
A0A3Q1ME86_BOVIN	QSHVTVRPPGSMGMSLNLEGEW	380	401	7.95e-04	true	false	true
H3BLB6_MOUSE-360-385	MDGQQHMGIRAPGKTFFFFGMVLFHV	360	385	0	true	H3BLB6_MOUSE-360-385	false
A0A1D5NXZ6_CHICK	MDGQQHMGIRAP	360	371	1.58e-04	true	A0A1D5NXZ6_CHICK-358-387	false
