## Supplementary Data 2 for "Census of exposed aggregation-prone regions in proteomes": cluster_10.csv

ID	sequence	start	stop	p-value	conserved	ID_EAR	TM	low_complexity
A0A2I3RAU1_PANTR-32-76	FQFLQHQQQVVQAVERAKQVTMAELNAIIGQQQLQAQHLSHGHGL	32	76	0	true	A0A2I3RAU1_PANTR-32-76	false
A0A1D5PGR2_CHICK	FLSQEHQQQVAQAVERAKQVTMAELNAIIGQQQLQAQHLSHGHG	20	63	2.98e-18	true	A0A1D5PGR2_CHICK-36-60	false
A0A2I3TER6_PANTR	FLSQEHQQQVAQAVERAKQVTMAELNAIIGQQQLQAQHLSHGHG	37	80	3.12e-18	true	A0A2I3TER6_PANTR-53-77	false
A0A0G2K324_RAT	FLSQEHQQQVAQAVERAKQVTMAELNAIIGQQQLQAQHLSHGHG	59	102	3.30e-18	true	A0A0G2K324_RAT-75-99	true
F6TIF1_XENTR	FLSQEHQQQVVQAVERAKQVTMAELNAIIGQQQLQAQHLSHGHGL	102	146	3.51e-18	true	F6TIF1_XENTR-118-146	false
F7E896_MACMU	FLSQEHQQQVVQAVERAKQVTMAELNAIIGQQQLQAQHLSHGHGL	102	146	3.57e-18	true	F7E896_MACMU-118-146	false
A0A3Q1N7I4_BOVIN	FLSQEHQQQVVQAVERAKQVTMAELNAIIGQQQLQAQHLSHGHGL	99	143	3.59e-18	true	false	false
F1PH16_CANLF	FLSQEHQQQVAQAVERAKQVTMAELNAIIGQQQLQAQHLSHGHG	39	82	3.85e-18	true	F1PH16_CANLF-55-79	false
A0A2I3SJV6_PANTR	FLSQEHQQQVVQAVERAKQVTMAELNAIIGQQQLQAQHLSHGHGL	101	145	3.88e-18	true	A0A2I3SJV6_PANTR-117-145	false
A2VDR6_BOVIN	FLSQEHQQQVVQAVERAKQVTMAELNAIIGQQQLQAQHLSHGHGL	101	145	4.04e-18	true	A2VDR6_BOVIN-117-145	false
A0A2I3T8R8_PANTR	FLSQEHQQQVVQAVERAKQVTMAELNAIIGQQQLQAQHLSHGHGL	94	138	4.10e-18	true	false	false
F7C424_MONDO	FLSQEHQQQVVQAVERAKQVTMAELNAIIGQQQLQAQHLSHGHGL	101	145	4.13e-18	true	F7C424_MONDO-117-145	false
A0A3Q1LTE2_BOVIN	FLSQEHQQQVVQAVERAKQVTMAELNAIIGQQQLQAQHLSHGHGL	101	145	4.14e-18	true	false	false
F6VCD6_MACMU	FLSQEHQQQVVQAVERAKQVTMAELNAIIGQQQLQAQHLSHGHGL	93	137	4.59e-18	true	F6VCD6_MACMU-109-137	false
Q5T3G2_HUMAN	IPFLSQEHQQQVAQAVERAKQVTMAELNAIIGQQQLQAQHLSHGHG	37	82	1.23e-17	true	Q5T3G2_HUMAN-55-79	false
A0A1D5Q377_MACMU	FLSQEHQQQVAQAVERAKQVTMAELNAIIGQQQLQAQHLSHGHG	95	138	1.34e-17	true	A0A1D5Q377_MACMU-111-135	false
F7G015_MONDO	FLSQEHQQQVAQAVERAKQVTMAELNAIIGQQQLQAQHLSHGHG	95	138	1.38e-17	true	F7G015_MONDO-111-135	false
D3ZCM7_RAT	FLSQEHQQQVAQAVERAKQVTMAELNAIIGQQQLQAQHLSHGHG	95	138	1.39e-17	true	D3ZCM7_RAT-111-135	false
Q5SQA2_MOUSE	FLSQEHQQQVAQAVERAKQVTMAELNAIIGQQQLQAQHLSHGHG	95	138	1.39e-17	true	Q5SQA2_MOUSE-111-135	false
TLE1_HUMAN	FLSQEHQQQVAQAVERAKQVTMAELNAIIGQQQLQAQHLSHGHG	95	138	1.40e-17	true	TLE1_HUMAN-111-135	false
F6S807_MACMU	FLSQEHQQQVAQAVERAKQVTMAELNAIIGQQQLQAQHLSHGHG	95	138	1.40e-17	true	F6S807_MACMU-111-135	false
TLE1_MOUSE	FLSQEHQQQVAQAVERAKQVTMAELNAIIGQQQLQAQHLSHGHG	95	138	1.44e-17	true	TLE1_MOUSE-111-135	false
F1MH28_BOVIN	FLSQEHQQQVAQAVERAKQVTMAELNAIIGQQQLQAQHLSHGHG	95	138	1.44e-17	true	F1MH28_BOVIN-111-135	false
E9Q2Q6_MOUSE	FLSQEHQQQVAQAVERAKQVTMAELNAIIGQQQLQAQHLSHGHG	95	138	1.52e-17	true	E9Q2Q6_MOUSE-111-135	false
Q5SQA5_MOUSE	FLSQEHQQQVAQAVERAKQVTMAELNAIIGQQQLQAQHLSHGHG	117	160	1.79e-17	true	false	false
Q5JSZ2_HUMAN	FLSQEHQQQVVQAVERAKQVTMAELNAIIGQQQLQAQHLSHGH	86	128	1.83e-17	true	false	false
A0A3Q1M3K5_BOVIN	FLSQEHQQQVAQAVERAKQVTMAELNAIIGQQQLQAQHLSHGHG	102	145	1.87e-17	true	A0A3Q1M3K5_BOVIN-118-142	false
A0A2I3TWT1_PANTR	FLSQEHQQQVAQAVERAKQVTMAELNAIIGQQQLQAQHLSHGHG	95	138	1.94e-17	true	A0A2I3TWT1_PANTR-111-135	false
Q5SQA4_MOUSE	FLSQEHQQQVAQAVERAKQVTMAELNAIIGQQQLQAQHLSHGHG	103	146	2.00e-17	true	Q5SQA4_MOUSE-119-143	false
F1PGE6_CANLF	FLSQEHQQQVVQAVERAKQVTMAELNAIIGQQLQAQHLSHGHGL	39	82	3.27e-17	true	F1PGE6_CANLF-57-78	false
E1C492_CHICK	FLSQEHQQQVAQAVERAKQVTMAELNAIIGQQQLQAQHLSHGHG	95	138	4.27e-17	true	E1C492_CHICK-111-135	false
Q5JSY8_HUMAN	FLSQEHQQQVVQAVERAKQVTMAELNAIIGQQLQAQHLSHGHGL	99	142	5.39e-17	true	false	false
F7EFU4_ORNAN	FLSQEHQQQVVQAVERAKQVTMAELNAIIGQQLQAQHLSHGHGL	101	144	6.39e-17	true	F7EFU4_ORNAN-119-140	false
F1PDW7_CANLF	FLSQEHQQQVVQAVERAKQVTMAELNAIIGQQLQAQHLSHGHGL	102	145	7.07e-17	true	F1PDW7_CANLF-120-141	false
A0A1D5RAC8_MACMU	FLSQEHQQQVVQAVERAKQVTMAELNAIIGQQLQAQHLSHGHGL	101	144	7.48e-17	true	A0A1D5RAC8_MACMU-119-140	false
E7EQH3_HUMAN	FLSQEHQQQVVQAVERAKQVTMAELNAIIGQQLQAQHLSHGHGL	101	144	7.74e-17	true	false	false
TLE4_MOUSE	FLSQEHQQQVVQAVERAKQVTMAELNAIIGQQLQAQHLSHGHGL	101	144	8.84e-17	true	TLE4_MOUSE-119-140	false
A0A2I3S488_PANTR	FLSQEHQQQVVQAVERAKQVTMAELNAIIGQQLQAQHLSHGHGL	101	144	9.20e-17	true	A0A2I3S488_PANTR-119-140	false
F1N9Y3_CHICK	FLSQEHQQQVVQAVERAKQVTMAELNAIIGQQLQAQHLSHGHGL	101	144	9.25e-17	true	F1N9Y3_CHICK-119-140	false
F6ZMP4_XENTR	FLSQEHQQQVVQAVERAKQVTMAELNAIIGQQLQAQHLSHGHGL	102	145	9.39e-17	true	false	false
H9FZ39_MACMU	FLSQEHQQQVVQAVERAKQVTMAELNAIIGQQLQAQHLSHGHGL	101	144	9.40e-17	true	H9FZ39_MACMU-119-140	false
H2QXD7_PANTR	FLSQEHQQQVVQAVERAKQVTMAELNAIIGQQLQAQHLSHGHGL	101	144	9.40e-17	true	H2QXD7_PANTR-119-140	false
TLE4_HUMAN	FLSQEHQQQVVQAVERAKQVTMAELNAIIGQQLQAQHLSHGHGL	101	144	1.00e-16	true	TLE4_HUMAN-119-140	false
A0A0G2K7M5_RAT	FLSQEHQQQVVQAVERAKQVTMAELNAIIGQQLQAQHLSHGHGL	101	144	1.02e-16	true	A0A0G2K7M5_RAT-119-140	false
F6ZBY9_MOUSE	FLSQEHQQQVVQAVERAKQVTMAELNAIIGQQLQAQHLSHGHGL	101	144	1.04e-16	true	F6ZBY9_MOUSE-119-140	false
A0A2I3SDB5_PANTR	FLSQEHQQQVVQAVERAKQVTMAELNAIIGQQLQAQHLSHGHGL	101	144	1.16e-16	true	A0A2I3SDB5_PANTR-119-140	false
F6S816_MACMU	FLSQEHQQQVVQAVERAKQVTMAELNAIIGQQLQAQHLSHGHGL	101	144	1.94e-16	true	F6S816_MACMU-119-140	false
A0A2I3TFT1_PANTR	FLSQEHQQQVVQAVERAKQVTMAELNAIIGQQLQAQHLSHGHGL	101	144	1.94e-16	true	A0A2I3TFT1_PANTR-119-140	false
A0A2I3RUR5_PANTR	FLSQEHQQQVAQAVERAKQVTMAELNAIIGQQLQAQHLSHGHG	89	131	6.69e-16	true	A0A2I3RUR5_PANTR-107-128	false
H0YKH5_HUMAN	MPFLSQEHQQQVAQAVERAKQVTMTELNAIIGQQQLQAQHLSHATHG	91	137	8.88e-16	true	H0YKH5_HUMAN-111-131	false
J9P0C0_CANLF	FLSQEHQQQVAQAVERAKQVTMTELNAIIGQQQLQAQHLSHATHG	33	77	1.05e-15	true	J9P0C0_CANLF-51-71	false
A0A1D5QXT6_MACMU	MPFLSQEHQQQVAQAVERAKQVTMTELNAIIGQQQLQAQHLSHATHG	91	137	1.23e-15	true	A0A1D5QXT6_MACMU-111-131	false
A0A1D5Q5C6_MACMU	FLSQEHQQQVAQAVERAKQVTMTELNAIIGQQQLQAQHLSHATHG	39	83	1.33e-15	true	A0A1D5Q5C6_MACMU-57-77	false
E0CXU1_MOUSE	FLSQEHQQQVAQAVERAKQVTMTELNAIIGQQQLQAQHLSHATHG	39	83	1.40e-15	true	E0CXU1_MOUSE-57-77	false
H0YNT2_HUMAN	FLSQEHQQQVAQAVERAKQVTMTELNAIIGQQQLQAQHLSHATHG	39	83	1.48e-15	true	H0YNT2_HUMAN-57-77	false
F1PKX6_CANLF	FLSQEHQQQVAQAVERAKQVTMTELNAIIGQQQLQAQHLSHATHG	45	89	1.57e-15	true	F1PKX6_CANLF-63-83	false
A0A2I3T412_PANTR	FLSQEHQQQVAQAVERAKQVTMAELNAIIGVRGLPGLPPTQQQLQAQHLSHGHG	55	108	2.18e-15	true	false	false
H0YKN8_HUMAN	FLSQEHQQQVAQAVERAKQVTMTELNAIIGQQQLQAQHLSHATHG	101	145	2.43e-15	true	H0YKN8_HUMAN-119-139	false
A0A2I3RH82_PANTR	FLSQEHQQQVAQAVERAKQVTMTELNAIIGQQQLQAQHLSHATHG	87	131	2.81e-15	true	A0A2I3RH82_PANTR-105-125	false
F7CCH6_MONDO	FLSQEHQQQVAQAVERAKQVTMTELNAIIGQQQLQAQHLSHATHG	95	139	2.85e-15	true	F7CCH6_MONDO-113-133	false
E0CY14_MOUSE	FLSQEHQQQVAQAVERAKQVTMTELNAIIGQQQLQAQHLSHATHG	88	132	3.20e-15	true	E0CY14_MOUSE-106-126	false
A0A2I3TCC5_PANTR	FLSQEHQQQVAQAVERAKQVTMTELNAIIGQQQLQAQHLSHATHG	88	132	3.20e-15	true	A0A2I3TCC5_PANTR-106-126	false
Q3LFR4_TAKRU	FLSQEHQQQVAQAVERAKQVTMTELNAIIGQQQLQAQHLSHAAHG	95	139	3.20e-15	true	Q3LFR4_TAKRU-113-133	false
F7AVT5_MACMU	FLSQEHQQQVAQAVERAKQVTMTELNAIIGQQQLQAQHLSHATHG	88	132	3.53e-15	true	F7AVT5_MACMU-106-126	false
A0A0D9SES8_HUMAN	FLSQEHQQQVAQAVERAKQVTMTELNAIIGQQQLQAQHLSHATHG	95	139	3.56e-15	true	A0A0D9SES8_HUMAN-113-133	false
TLE3_MOUSE	FLSQEHQQQVAQAVERAKQVTMTELNAIIGQQQLQAQHLSHATHG	95	139	3.56e-15	true	TLE3_MOUSE-113-133	false
E0CXS9_MOUSE	FLSQEHQQQVAQAVERAKQVTMTELNAIIGQQQLQAQHLSHATHG	95	139	3.63e-15	true	E0CXS9_MOUSE-113-133	false
TLE3_HUMAN	FLSQEHQQQVAQAVERAKQVTMTELNAIIGQQQLQAQHLSHATHG	95	139	3.64e-15	true	TLE3_HUMAN-113-133	false
F8WIE2_MOUSE	FLSQEHQQQVAQAVERAKQVTMTELNAIIGQQQLQAQHLSHATHG	95	139	3.65e-15	true	F8WIE2_MOUSE-113-133	false
F1ML22_BOVIN	FLSQEHQQQVAQAVERAKQVTMTELNAIIGQQQLQAQHLSHATHG	95	139	3.66e-15	true	F1ML22_BOVIN-113-133	false
H9ZCZ0_MACMU	FLSQEHQQQVAQAVERAKQVTMTELNAIIGQQQLQAQHLSHATHG	95	139	3.67e-15	true	H9ZCZ0_MACMU-113-133	false
TLE3_RAT	FLSQEHQQQVAQAVERAKQVTMTELNAIIGQQQLQAQHLSHATHG	95	139	3.88e-15	true	TLE3_RAT-113-133	false
E0CYI6_MOUSE	FLSQEHQQQVAQAVERAKQVTMTELNAIIGQQQLQAQHLSHA	39	80	4.38e-15	true	false	false
F7G0E2_ORNAN	EHQQQVAQAVERAKQVTMTELNAIIGQQQLQAQHLSHATHG	22	62	4.67e-15	true	F7G0E2_ORNAN-36-56	false
E0CXS2_MOUSE	FLSQEHQQQVAQAVERAKQVTMTELNAIIGQQQLQAQHLSHATHG	95	139	4.75e-15	true	E0CXS2_MOUSE-113-133	false
H2R3C9_PANTR	FLSQEHQQQVAQAVERAKQVTMAELNAIIGVRGLPGLPPTQQQLQAQHLSHGHG	95	148	5.78e-15	true	false	false
Q5SQA3_MOUSE	FLSQEHQQQVAQAVERAKQVTMAELNAIIGVRGLPGLPPTQQQLQAQHLSHGHG	95	148	6.44e-15	true	false	false
A0A2I3TWS9_PANTR	FLSQEHQQQVAQAVERAKQVTMAELNAIIGVRGLPGLPPTQQQLQAQHLSHGHG	95	148	6.54e-15	true	false	false
H0YLI3_HUMAN	FLSQEHQQQVAQAVERAKQVTMTELNAIIGQQQLQAQHLSHATHG	169	213	6.60e-15	true	H0YLI3_HUMAN-187-207	false
A0A2I3S8D7_PANTR	FLSQEHQQQVAQAVERAKQVTMAELNAIIGVRGLPGLPPTQQQLQAQHLSHGHG	95	148	6.84e-15	true	false	false
A0A1D5QEI0_MACMU	FLSQEHQQQVAQAVERAKQVTMAELNAIIGVRGLPGLPPTQQQLQAQHLSHGHG	95	148	6.84e-15	true	false	false
Q5JSY7_HUMAN	EHQQQVVQAVERAKQVTMAELNAIIGQQLQAQHLSHGHGL	90	129	9.72e-15	true	false	false
A0A1D5P5C3_CHICK	FLSQEHQQQVAQAVERAKQVTMAELNAIIGVRGLPGLPPTQQQLQAQHLSHGHG	95	148	1.01e-14	true	false	false
H0YKH0_HUMAN	EHQQQVAQAVERAKQVTMTELNAIIGQQQLQAQHLSHATHG	99	139	1.28e-14	true	H0YKH0_HUMAN-113-133	false
H0YLW9_HUMAN	EHQQQVAQAVERAKQVTMTELNAIIGQQQLQAQHLSHATHG	99	139	1.28e-14	true	H0YLW9_HUMAN-113-133	false
Q5JSZ1_HUMAN	FLSQEHQQQVVQAVERAKQVTMAELNAIIGEKKNKSDTPGSLKQQQLQAQHLSHGHGL	101	158	1.51e-14	true	false	false
A0A1D5PPC0_CHICK	FLSQEHQQQVAQAVERAKQVTMAELNAIIGVRGLPGLPPTQQQLQAQHLSHGHG	95	148	2.00e-14	true	false	false
Q5T3G3_HUMAN	IPFLSQEHQQQVAQAVERAKQVTMAELNAIIGVRGLPGLPPTQQQLQAQHLSHGHG	93	148	2.73e-14	true	false	false
Q3TY99_MOUSE	FLSQEHQQQVAQAVERAKQVTMTELNAIIGQQLQAQHLSHATHG	39	82	3.22e-14	true	Q3TY99_MOUSE-57-78	false
H0YKT5_HUMAN	FLSQEHQQQVAQAVERAKQVTMTELNAIIGQQLQAQHLSHATHG	101	144	5.57e-14	true	H0YKT5_HUMAN-119-140	false
A0A2R8Q2I3_DANRE	IPFLSQEHQQQVVQAVERAKQVTMAELNAIIGQQQLQHLSH	38	78	1.02e-13	true	false	false
F1MWR6_BOVIN	ERAKQVTMAELNAIIGQQQLQAQHLSHGHGL	92	122	1.70e-13	true	F1MWR6_BOVIN-94-122	false
TLE3A_DANRE	FLSQEHQQQVAQAVERAKQVTMTELNAIIGVRGLPNLPLTQQLQAQHLSHTHG	95	147	4.06e-13	true	false	false
F7GPU0_MACMU	FLSQEHQQQVAQAVERAKQVTMTELNAIIGVRGLPNLPLTQQQLQAQHLSHATHG	24	78	5.16e-13	true	false	false
F8W4E6_DANRE	FLSQEHQQQVVQAVERAKQVTMAELNAIIGQQQLQHLSH	94	132	6.52e-13	true	false	false
F6TS96_MOUSE	FLSQEHQQQVAQAVERAKQVTMTELNAIIGVRGLPNLPLTQQQLQAQHLSHATHG	32	86	6.87e-13	true	false	false
F5H7D6_HUMAN	FLSQEHQQQVAQAVERAKQVTMTELNAIIGVRGLPNLPLTQQQLQAQHLSHATHG	29	83	7.75e-13	true	false	false
Q1LXH1_DANRE	FLSQEHQQQVAQAVERAKQVTMTELNAIIGVRGLPNLPLTQQQLQAQHLSHAAHG	95	149	9.48e-13	true	false	false
A0A2R8QCK3_DANRE	FLSQEHQQQVAQAVERAKQVTMTELNAIIGVRGLPNLPLTQQQLQAQHLSHAAHG	95	149	9.48e-13	true	false	false
A0A2R8QDQ1_DANRE	FLSQEHQQQVAQAVERAKQVTMTELNAIIGVRGLPNLPLTQQQLQAQHLSHAAHG	80	134	1.15e-12	true	false	false
F6NQT3_DANRE	FLSQEHQQQVAQAVERAKQVTMTELNAIIGVRGLPNLPLTQQQLQAQHLSHAAHG	95	149	1.24e-12	true	false	false
H3BUH5_HUMAN	MPFLSQEHQQQVAQAVERAKQVTMTELNAIIGVRGLPNLPLTQQQLQAQHLSHATHG	37	93	1.28e-12	true	false	false
B3DGV3_DANRE	FLSQEHQQQVAQAVERAKQVTMTELNAIIGVRGLPNLPLTQQQLQAQHLSHAAHG	95	149	1.28e-12	true	false	false
F1NDB6_CHICK	FLSQEHQQQVAQAVERAKQVTMTELNAIIGVRGLPNLPLTQQQLQAQHLSHAAHG	95	149	1.28e-12	true	false	false
TLE3B_DANRE	FLSQEHQQQVAQAVERAKQVTMTELNAIIGVRGLPNLPLTQQQLQAQHLSHAAHG	95	149	1.49e-12	true	false	false
J3KMT7_MOUSE	FLSQEHQQQVAQAVERAKQVTMTELNAIIGVRGLPNLPLTQQQLQAQHLSHATHG	95	149	1.50e-12	true	false	false
H2Q9Q1_PANTR	FLSQEHQQQVAQAVERAKQVTMTELNAIIGVRGLPNLPLTQQQLQAQHLSHATHG	95	149	1.61e-12	true	false	false
H0YL70_HUMAN	FLSQEHQQQVAQAVERAKQVTMTELNAIIGVRGLPNLPLTQQQLQAQHLSHATHG	95	149	1.61e-12	true	false	false
A0A1D5R774_MACMU	FLSQEHQQQVAQAVERAKQVTMTELNAIIGVRGLPNLPLTQQQLQAQHLSHATHG	95	149	1.63e-12	true	false	false
H2T3B9_TAKRU	FLSQEHQQQVVQAMERAKQVTMGELNASIGQQLQAQHLSQHAQGL	116	160	1.68e-12	true	H2T3B9_TAKRU-132-157	false
A0A2I3SRJ0_PANTR	FLSQEHQQQVAQAVERAKQVTMTELNAIIGVRGLPNLPLTQQQLQAQHLSHATHG	89	143	1.84e-12	true	false	false
E0CY76_MOUSE	EHQQQVAQAVERAKQVTMTELNAIIGQQLQAQHLSHATHG	99	138	4.15e-12	true	E0CY76_MOUSE-113-134	false
F1R8R4_DANRE	FLSQEHQQQVVQAVERAKQVTMAELNAIIGQQLQHLSH	94	131	4.73e-12	true	false	false
H2TXW1_TAKRU	FLSQEHQQQVVQAVERAKQVTMAELNAVIGQQHLSQNHG	98	136	5.18e-12	true	false	false
A0A1D5PVL6_CHICK	FLSQEHQQQVVQAVERAKQVTMSDLNAAIGHQLQTQHLSH	156	195	7.27e-12	true	A0A1D5PVL6_CHICK-172-197	false
E0CYM5_MOUSE	MPFLSQEHQQQVAQAVERAKQVTMTELNAIIGVRGLPNLPLTQQLQAQHLSHATHG	93	148	7.94e-12	true	false	false
A0A3Q2UI75_CHICK	FLSQEHQQQVVQAVERAKQVTMSDLNAAIGHQLQTQHLSH	156	195	1.10e-11	true	A0A3Q2UI75_CHICK-172-197	false
A0A1D5PJ48_CHICK	FLSQEHQQQVVQAVERAKQVTMSDLNAAIGHQLQTQHLSH	156	195	1.19e-11	true	A0A1D5PJ48_CHICK-172-197	false
A0A3Q1M8N1_BOVIN	FLQHQQQVAQAVERAKQVTMTELNAIIGQQQLQAQHLSHATHG	73	115	1.67e-11	true	A0A3Q1M8N1_BOVIN-89-109	false
H9H5W1_MONDO	FLSQEHQQQVVQAVERAKQVTMAELNAAIGLQAQHLPH	114	151	1.73e-11	true	false	false
H2R3W5_PANTR	FLTQEHQQQVLQAVERAKQVTVGELNSLIGQQQLQPLSHHA	69	109	1.91e-11	true	false	false
H9H5V9_MONDO	EHQQQVLQAVERAKQVTTAELNSIIGQQQLQHLSH	94	128	1.98e-11	true	H9H5V9_MONDO-106-130	false
A0A2I3TUV2_PANTR	FQFLQHQQQVAQAVERAKQVTMTELNAIIGQQLQAQHLSHATHG	40	83	2.33e-11	true	A0A2I3TUV2_PANTR-40-79	false
A0A1D5Q178_MACMU	FLTQEHQQQVLQAVERAKQVTVGELNSLIGQQQLQPLSHHA	39	79	6.15e-11	true	false	false
A0A2I3RMM1_PANTR	FLTQEHQQQVLQAVERAKQVTVGELNSLIGQQQLQPLSHHA	76	116	7.03e-11	true	false	false
F7H1T4_MACMU	FLTQEHQQQVLQAVERAKQVTVGELNSLIGQQQLQPLSHHA	94	134	9.11e-11	true	false	false
F6TID6_XENTR	FLSQEHQQQVVQAVERAKQVTMAELNAAIGVRFIPPQLTVHQLQAQHLSH	104	153	1.10e-10	true	false	false
I0FUN8_MACMU	FLTQEHQQQVLQAVERAKQVTVGELNSLIGQQQLQPLSH	94	132	1.24e-10	true	false	false
K7ESD8_HUMAN	FLTQEHQQQVLQAVERAKQVTVGELNSLIGQQQLQPLSH	94	132	1.28e-10	true	false	false
L7N3G1_XENTR	FLSQEHQQQVVQAVERAKQVTMAELNAAIGVRFIPPQLTVHQLQAQHLSH	104	153	1.29e-10	true	false	false
K7EMK7_HUMAN	FLTQEHQQQVLQAVERAKQVTVGELNSLIGQQQLQPLSH	94	132	1.30e-10	true	false	false
B3DJR5_DANRE	FLSQEHQQQVVQAMERAKQVTMGELNASIGVRGLPPLPPTQQLQAQHLSQHAAQGL	115	170	1.33e-10	true	false	false
Q4H3F0_CIOIN	EHQQQVASAVERAKQVTMPELNQIIGQQLQVQSLMAHSGGAGHG	96	139	2.46e-10	true	false	false
A0A0B4JD02_DROME	FLQADHQQQVLQAVERAKQVTMQELNLIIGQQIHAQQVPGG	97	137	4.50e-10	true	false	false
A0A2I3T7J1_PANTR	FLTQEHQQQVLQAVERAKQVTVGELNSLIGQQLQPLSHHA	69	108	5.11e-10	true	false	false
F6WJX7_ORNAN	EHQQQVLQAVERAKQVTMGELNSIIGQQLQHLSH	98	131	6.84e-10	true	false	false
F1QXB2_DANRE	EHQHQVAQAVERSKHVSMAELNAIIGQQQFQHLSH	101	135	7.45e-10	true	false	false
A7S1W8_NEMVE	FLSQDHQQQVAAAVERAKQVTMSELNAIIGQQQLHQPGMQGLHSHA	94	139	8.30e-10	true	false	false
F1PX36_CANLF	FLTQEHQQQVLQAVERAKQVTVGELNSLIGQQLQPLSHHA	39	78	1.01e-09	true	false	false
A0A0G2K109_RAT	FLTQEHQQQVLQAVDRAKQVTVGELNNLLGQNQLQPLSHA	47	86	1.05e-09	true	false	false
A0A2I3RLX6_PANTR	FLTQEHQQQVLQAVERAKQVTVGELNSLIGQQLQPLSH	26	63	1.35e-09	true	false	false
E9PV07_MOUSE	FLTQEHQQQVLQAVDRAKQVTVGELNSLLGQQNQLQPLSHA	94	134	1.91e-09	true	false	false
G5E510_BOVIN	FLTQEHQQQVLQAVERAKQVTVGELNSLIGQQLQPLAHH	75	113	2.14e-09	true	false	false
A0A3B5KKF3_TAKRU	EHQQQVMGAIERAKQVTPPEMNSIIRQQLQVQHLSQLQGL	99	138	2.16e-09	true	false	false
K7EK93_HUMAN	FLTQEHQQQVLQAVERAKQVTVGELNSLIGQQLQPLSH	39	76	2.17e-09	true	false	false
A0A3Q1LJY1_BOVIN	FLTQEHQQQVLQAVERAKQVTVGELNSLIGQQLQPLAHH	162	200	2.56e-09	true	false	false
TLE2_MOUSE	FLTQEHQQQVLQAVDRAKQVTVGELNSLLGQQNQLQPLSHA	117	157	2.76e-09	true	false	false
Q7QAZ1_ANOGA	FLATEHQQQIASAVERAKQVTMPELNAIIGQQ	127	158	2.83e-09	true	false	false
TLE2_HUMAN	FLTQEHQQQVLQAVERAKQVTVGELNSLIGQQLQPLSH	94	131	2.89e-09	true	false	false
A0A3Q1LRB1_BOVIN	FLTQEHQQQVLQAVERAKQVTVGELNSLIGQQLQPLAHH	90	128	3.05e-09	true	false	false
D3Z1A4_MOUSE	EHQQQVLQAVDRAKQVTVGELNSLLGQQNQLQPLSHA	78	114	3.35e-09	true	false	false
E9PTW9_RAT	FLTQEHQQQVLQAVDRAKQVTVGELNNLLGQQNQLQPLSHA	94	134	4.37e-09	true	false	false
K7EEE4_ORNAN	MAELNAIIGQQQLQAQHLSHGHG	1	23	4.65e-09	true	false	false
A0A3Q1MMB1_BOVIN	FLTQEHQQQVLQAVERAKQVTVGELNSLIGQQLQPLAHH	140	178	4.70e-09	true	false	false
Q7PMQ2_ANOGA	FLSQEHQQQVLTAVERAKQITMSELNSVIGQQQ	103	135	6.09e-09	true	false	false
B7Q9T1_IXOSC	FLSQEHQQQVAAAVERAKQVTMTELNAIIGQHTGLAHL	90	127	8.86e-09	true	false	false
H2T3C1_TAKRU	VQAMERAKQVTMGELNASIGQQLQAQHLSQHAQGL	193	227	1.13e-08	true	H2T3C1_TAKRU-199-224	false
A0A0B4KH09_DROME	FLQADHQQQVLQAVERAKQVTMQELNLIIGIHAQQVPGG	97	135	1.30e-08	true	false	false
A0A0B4LHP1_DROME	FLQADHQQQVLQAVERAKQVTMQELNLIIGIHAQQVPGG	97	135	1.37e-08	true	false	false
A0A2R8QKD7_DANRE	EHQQQVLGAIERAKQVTPPEMNSIIRQQLQAHQLSQLQGL	87	126	1.96e-08	true	false	false
Q7T289_DANRE	EHQQQVLGAIERAKQVTPPEMNSIIRQQLQAHQLSQLQGL	96	135	2.16e-08	true	false	false
A0A1D5QC32_MACMU	LPYLSQEHQQQVLGAIERAKQVTAPELNSIIRQQLQAHQLS	38	78	2.51e-08	true	false	false
K7EQH5_HUMAN	LPYLSQEHQQQVLGAIERAKQVTAPELNSIIRQQLQAHQLS	37	77	2.52e-08	true	false	false
A0A3Q2U1A7_CHICK	PFLTQEHQQQVLQAVERAKQVTMGELNSIVG	96	126	2.78e-08	true	false	false
A0A3Q1MIW3_BOVIN	LPYLSQEHQQQVLGAIERAKQVTAPELNSIIRQQLQAHQLS	130	170	3.44e-08	true	false	false
A0A0G2JZT6_RAT	EHQQQVLGAIERAKQVTAPELNSIIRQQLQAHQLS	96	130	3.65e-08	true	false	false
A0A3Q1MHW0_BOVIN	EHQQQVLGAIERAKQVTAPELNSIIRQQLQAHQLS	91	125	3.86e-08	true	false	false
F7ECH5_MONDO	EHQQQVLGAIERAKQVTAPELNSIIRQQLQAHQLS	99	133	4.16e-08	true	false	false
A0A2I3S2S2_PANTR	EHQQQVLGAIERAKQVTAPELNSIIRQQLQAHQLS	105	139	4.17e-08	true	false	false
C3ZWE3_BRAFL	FLSQEHQQQVATAVERAKQVTMTELNAIIGQQQ	95	127	4.40e-08	true	false	false
TLE5_RAT	EHQQQVLGAIERAKQVTAPELNSIIRQQLQAHQLS	99	133	4.45e-08	true	false	false
TLE5_MOUSE	EHQQQVLGAIERAKQVTAPELNSIIRQQLQAHQLS	99	133	4.45e-08	true	false	false
TLE5_HUMAN	EHQQQVLGAIERAKQVTAPELNSIIRQQLQAHQLS	99	133	4.65e-08	true	false	false
Q3SYY6_BOVIN	EHQQQVLGAIERAKQVTAPELNSIIRQQLQAHQLS	99	133	4.65e-08	true	false	false
K7CBT2_PANTR	EHQQQVLGAIERAKQVTAPELNSIIRQQLQAHQLS	99	133	4.65e-08	true	false	false
A0A3Q2UBW2_CHICK	LPYLSQEHQQQVLGAIERAKQVTAPELNSIIRQQLQAHQLS	287	327	6.09e-08	true	false	false
A0A2I3S7R4_PANTR	FLTQEHQQQVLQAVERAKQVTVGELNSLIG	31	60	6.13e-08	true	false	false
A0A1D5RD31_MACMU	FLTQEHQQQVLQAVERAKQVTVGELNSLIG	39	68	6.48e-08	true	false	false
A0A3Q3AKZ5_CHICK	EHQQQVLGAIERAKQVTAPELNSIIRQQLQAHQLS	293	327	7.18e-08	true	false	false
F7H1T2_MACMU	FLTQEHQQQVLQAVERAKQVTVGELNSLIG	39	68	7.53e-08	true	false	false
Q9PTS6_DANRE	EHQQQVLGAIERAKQVTPPEMNSIIRQQLQVHQLSQLQGL	99	138	8.43e-08	true	false	false
Q672R2_HUMAN	VAQAVERAKQVTMTELNAIIGIRKFEAPGL	1	30	1.28e-07	true	false	false
B7PS08_IXOSC	FLSQEHQQQVAAAVERAKQVTMTELNAII	29	57	1.32e-07	true	false	false
A0A3Q1MKL7_BOVIN	EHQQQVLGAIERAKQVTAPELNSIIRQQLQAHQLSQLQAL	281	320	1.36e-07	true	false	false
Q28C95_XENTR	EHQQQVLGAIERAKQVTAPELNSIIRQQLQVHQLS	101	135	1.65e-07	true	false	false
F6WD89_CIOIN	EQQQQVASAVDRAKQVTMPELNQVIGAQQGQFQLHH	97	132	2.18e-07	true	F6WD89_CIOIN-117-130	false
K7EJR7_HUMAN	EHQQQVLQAVERAKQVTVGELNSLIG	3	28	3.93e-07	true	false	false
GROU_DROME	FLQADHQQQVLQAVERAKQVTMQELNLI	97	124	4.01e-07	true	false	false
A0A0B4K6L6_DROME	FLQADHQQQVLQAVERAKQVTMQELN	97	122	7.55e-07	true	false	false
A0A0B4JDF1_DROME	FLQADHQQQVLQAVERAKQVTMQELN	97	122	7.72e-07	true	false	false
A0A3Q0KPL1_SCHMA	FLSQEHQSQVAAAVDRAKQVTLSELSSIIGPQMDESK	93	129	1.45e-06	true	false	false
A0A3Q0KRU4_SCHMA	FLSQEHQSQVLSAIERAKQVTMQELNSVLAAQ	93	124	1.79e-06	true	false	false
G4VFE2_SCHMA	FLSQEHQSQVLSAIERAKQVTMQELNSVLAAQ	93	124	1.94e-06	true	false	false
D3Z2J7_MOUSE	FLTQEHQQQVLQAVDRAKQVTVGELNSL	94	121	4.68e-06	true	false	false
K7ELE3_HUMAN	EHQQQVLGAIERAKQVTAPELNSII	152	176	7.02e-06	true	false	false
A0A2I3TLZ5_PANTR	IEMHKQAEIVKRLNAICAQVIPFLSQEQQLQAQHLSHGHGL	79	119	1.91e-05	true	false	false
A0A1D5QII9_MACMU	IEMHKQAEIVKRLNAICAQVIPFLSQEQQLQAQHLSHGHGL	79	119	1.91e-05	true	false	false
F6W7G5_XENTR	HDLVIVPMVQRTSLIMCVHLWLSVGNQQQLQAQHLSHSHG	101	140	2.18e-05	true	false	false
A0A0I9NBE0_BRUMA	EHQQSALAAMERARQISMAELHQVIGSQVHAQQQLAMLPGM	110	150	2.46e-05	true	A0A0I9NBE0_BRUMA-122-154	false
A0A0I9R3C7_BRUMA	EHQQSALAAMERARQISMAELHQVIGSQVHAQQQLAMLPGM	82	122	2.48e-05	true	A0A0I9R3C7_BRUMA-94-126	false
G4VI13_SCHMA	FLSQEVAAAVDRAKQVTLSELSSIIGPQMDESK	93	125	4.41e-05	true	false	false
F6VIN5_MACMU	QQLQAQHLSHGHGL	1	14	1.14e-04	true	false	false
H7C4P7_HUMAN	QQLQAQHLSHGHGL	1	14	1.17e-04	true	false	false
L7N3F3_XENTR	QQQLQAQHLSHSHG	58	71	4.80e-04	true	false	false
A0A2I3SJV6_PANTR-117-145	AKQVTMAELNAIIGQQQLQAQHLSHGHGL	117	145	0	true	A0A2I3SJV6_PANTR-117-145	false
A0A2I3RAU1_PANTR	AKQVTMAELNAIIGQQQLQAQHLSHGHGL	48	76	3.23e-12	true	A0A2I3RAU1_PANTR-32-76	false
A0A1D5PJ48_CHICK-172-197	AKQVTMSDLNAAIGHQLQTQHLSHHA	172	197	0	true	A0A1D5PJ48_CHICK-172-197	false
A0A0G2K7M5_RAT-119-140	QVTMAELNAIIGQQLQAQHLSH	119	140	0	true	A0A0G2K7M5_RAT-119-140	false
H9H5V9_MONDO-106-130	AKQVTTAELNSIIGQQQLQHLSHHI	106	130	0	true	H9H5V9_MONDO-106-130	false
A0A2I3TUV2_PANTR-40-79	FQFLQHQQQVAQAVERAKQVTMTELNAIIGQQLQAQHLSH	40	79	0	true	A0A2I3TUV2_PANTR-40-79	false
C3ZWE3_BRAFL-111-135	AKQVTMTELNAIIGQQQLQAQHLHQ	111	135	0	true	C3ZWE3_BRAFL-111-135	false
