## Supplementary Data 2 for "Census of exposed aggregation-prone regions in proteomes": cluster_11.csv

ID	sequence	start	stop	p-value	conserved	ID_EAR	TM	low_complexity
E2RQ30_CANLF-623-647	INLCNSQRAGASSGDTFSQVGIIHQ	623	647	0	true	E2RQ30_CANLF-623-647	false
J9NTU8_CANLF	INLCNSQRAGASSGDTFSQGIIHQ	624	647	5.29e-10	true	J9NTU8_CANLF-626-647	false
F7GUJ8_MACMU	IELCNNQRASTSSGDTFNQDIVINK	624	648	1.41e-05	true	F7GUJ8_MACMU-627-647	false
F7GUJ6_MACMU	IELCNNQRASTSSGDTFNQDIVINK	599	623	1.43e-05	true	F7GUJ6_MACMU-602-622	false
F1MV84_BOVIN	IKLCNNQRASTSSRDTFNQDIVINQ	534	558	3.37e-05	true	F1MV84_BOVIN-536-560	false
A0A3Q1NLV1_BOVIN	IKLCNNQRASTSSRDTFNQDIVINQ	560	584	3.43e-05	true	A0A3Q1NLV1_BOVIN-562-586	false
A0A3Q1LLR2_BOVIN	IKLCNNQRASTSSRDTFNQDIVINQ	548	572	4.10e-05	true	A0A3Q1LLR2_BOVIN-550-574	false
A0A2I3TNF2_PANTR	IELCNNQRASTSSGDTLNQDIVINK	602	626	7.15e-05	true	A0A2I3TNF2_PANTR-605-625	false
A0A2J8KMR9_PANTR	IELCNNQRASTSSGDTLNQDIVINK	624	648	7.26e-05	true	A0A2J8KMR9_PANTR-627-647	false
SYCP2_HUMAN	IELCNNQRASTSSGDTLNQDIVINK	624	648	7.37e-05	true	SYCP2_HUMAN-627-647	false
A2A341_HUMAN	IELCNNQRASTSSGDTLNQDIVINK	624	648	8.96e-05	true	A2A341_HUMAN-627-647	false
SYCP2_RAT	IKLCNNQRSCALPGDTFTQDTGV	618	640	3.03e-04	true	false	false
A0A3Q1LLR2_BOVIN-550-574	LCNNQRASTSSRDTFNQDIVINQKL	550	574	0	true	A0A3Q1LLR2_BOVIN-550-574	false
E2RQ30_CANLF	LCNSQRAGASSGDTFSQVGIIHQK	625	648	7.20e-05	true	E2RQ30_CANLF-623-647	false
F6X7Q7_MONDO	ICSKESASTSPEETFNQDIL	629	648	8.30e-04	true	false	false
J9NTU8_CANLF-626-647	LCNSQRAGASSGDTFSQGIIHQ	626	647	0	true	J9NTU8_CANLF-626-647	false
A0A2I3TNF2_PANTR-605-625	CNNQRASTSSGDTLNQDIVIN	605	625	0	true	A0A2I3TNF2_PANTR-605-625	false
