## Supplementary Data 2 for "Census of exposed aggregation-prone regions in proteomes": cluster_100.csv

ID	sequence	start	stop	p-value	conserved	ID_EAR	TM	low_complexity
A0A3Q1NAK9_BOVIN-1066-1086	MASGLHVDAGEAAELKLEATQ	1066	1086	0	true	A0A3Q1NAK9_BOVIN-1066-1086	false
F1MEW3_BOVIN	MASGLHVDAGEAAELKLEATQ	1150	1170	5.08e-08	true	F1MEW3_BOVIN-1150-1170	false
MTAP2_HUMAN	MASGLNIDDRRATELKLEATQ	1056	1076	9.03e-05	true	false	false
H2R011_PANTR	MASGLNIDDRRATELKLEATQ	1056	1076	9.09e-05	true	false	false
MTAP2_MOUSE	MASGMNVDAGKAIELKFEVAQ	1062	1082	1.38e-04	true	MTAP2_MOUSE-1052-1086	false
F7AV63_MACMU	MASGLNIDDRRTTELKLEATQ	1056	1076	2.22e-04	true	false	false
F6Y384_MACMU	MASGLNIDDRRTTELKLEATQ	1138	1158	2.23e-04	true	false	false
F1MAQ5_RAT	MASGMSVDAGKTIELKFEVDQ	1059	1079	6.08e-04	true	F1MAQ5_RAT-1049-1083	false
MTAP2_RAT	MASGMSVDAGKTIELKFEVDQ	1063	1083	6.17e-04	true	MTAP2_RAT-1053-1087	false
A0A0U1RRX4_RAT	MASGMSVDAGKTIELKFEVDQ	1063	1083	6.17e-04	true	A0A0U1RRX4_RAT-1053-1087	false
