## Supplementary Data 2 for "Census of exposed aggregation-prone regions in proteomes": cluster_101.csv

ID	sequence	start	stop	p-value	conserved	ID_EAR	TM	low_complexity
A0A0A0MTP4_HUMAN-321-349	LTAAIEAANAQIHGPASQHMGNNTATVTT	321	349	0	true	A0A0A0MTP4_HUMAN-321-349	false
DLGP1_DANRE	LTAAIEAANAQIHGPASQHVSNSTMTIST	633	661	3.22e-09	true	DLGP1_DANRE-633-661	false
T1ECU0_DANRE	LTAAIEAANAQIHGPASQHVSNSTMTIST	633	661	3.24e-09	true	T1ECU0_DANRE-633-661	false
A0A3Q1NFM4_BOVIN	LTAAIEAANAQIHGPASQHMGNN	315	337	3.45e-09	true	false	false
A0A2I3TNA1_PANTR	LTAAIEAANAQIHGPASQHMGNN	321	343	3.61e-09	true	A0A2I3TNA1_PANTR-321-349	false
A0A2R8PYA5_DANRE	LTAAIEAANAQIHGPASQHVSNSTMTIST	609	637	4.04e-09	true	A0A2R8PYA5_DANRE-609-637	false
A0A3Q1LP85_BOVIN	LTAAIEAANAQIHGPASQHMGNN	307	329	4.08e-09	true	false	false
A8MYR7_HUMAN	LTAAIEAANAQIHGPASQHMGNN	289	311	4.21e-09	true	A8MYR7_HUMAN-289-317	false
A0A3Q1N626_BOVIN	LTAAIEAANAQIHGPASQHMGNN	295	317	4.24e-09	true	false	false
A8MXQ8_HUMAN	LTAAIEAANAQIHGPASQHMGNN	315	337	4.89e-09	true	A8MXQ8_HUMAN-315-343	false
A0A2I3TSL7_PANTR	LTAAIEAANAQIHGPASQHMGNN	315	337	4.89e-09	true	A0A2I3TSL7_PANTR-315-343	false
A0A2I3S706_PANTR	LTAAIEAANAQIHGPASQHMGNN	307	329	5.13e-09	true	A0A2I3S706_PANTR-307-335	false
E1BB27_BOVIN	LTAAIEAANAQIHGPASQHMGNN	599	621	5.91e-09	true	E1BB27_BOVIN-599-627	false
A0A3Q1MV08_BOVIN	LTAAIEAANAQIHGPASQHMGNN	609	631	6.09e-09	true	A0A3Q1MV08_BOVIN-609-637	false
A0A1D5Q4I6_MACMU	LTAAIEAANAQIHGPASQHMGNN	105	127	6.55e-09	true	A0A1D5Q4I6_MACMU-105-133	false
DLGP1_HUMAN	LTAAIEAANAQIHGPASQHMGNN	599	621	7.65e-09	true	DLGP1_HUMAN-599-627	false
H2QE80_PANTR	LTAAIEAANAQIHGPASQHMGNN	599	621	7.77e-09	true	H2QE80_PANTR-599-627	false
F7AES3_MACMU	LTAAIEAANAQIHGPASQHMGNN	109	131	8.42e-09	true	F7AES3_MACMU-109-137	false
A0A3B2WD59_MOUSE	LTAAIEAANAQIHGPASQHMGSN	283	305	9.50e-09	true	A0A3B2WD59_MOUSE-283-311	false
Q3UVU8_MOUSE	LTAAIEAANAQIHGPASQHMGSN	307	329	1.12e-08	true	Q3UVU8_MOUSE-307-335	false
D3Z6F4_MOUSE	LTAAIEAANAQIHGPASQHMGSN	289	311	1.20e-08	true	D3Z6F4_MOUSE-289-317	false
E9QAR5_MOUSE	LTAAIEAANAQIHGPASQHMGSN	305	327	1.40e-08	true	E9QAR5_MOUSE-305-333	false
D3Z508_MOUSE	LTAAIEAANAQIHGPASQHMGSN	315	337	1.42e-08	true	D3Z508_MOUSE-315-343	false
A0A3B2W7Z1_MOUSE	LTAAIEAANAQIHGPASQHMGSN	397	419	1.49e-08	true	A0A3B2W7Z1_MOUSE-397-425	false
A0A1D5P2R8_CHICK	LTAAIEAANAQIHGPASQHVGNN	598	620	1.59e-08	true	A0A1D5P2R8_CHICK-598-626	false
A0A1D5P093_CHICK	LTAAIEAANAQIHGPASQHVGNN	598	620	1.64e-08	true	A0A1D5P093_CHICK-598-626	false
A0A1D5PB36_CHICK	LTAAIEAANAQIHGPASQHVGNN	598	620	2.05e-08	true	A0A1D5PB36_CHICK-598-626	false
E2RMP3_CANLF	LTAAIEAANAQIHGPASQHMNNN	645	667	2.39e-08	true	E2RMP3_CANLF-649-667	false
D3Z709_MOUSE	LTAAIEAANAQIHGPASQHMGSN	615	637	2.43e-08	true	D3Z709_MOUSE-615-643	false
F7EF93_MONDO	LTAAIEAANAQIHGPASQHMGSN	609	631	2.85e-08	true	F7EF93_MONDO-609-637	false
DLGP1_MOUSE	LTAAIEAANAQIHGPASQHMGSN	615	637	2.96e-08	true	DLGP1_MOUSE-615-643	false
G3V849_RAT	LTAAIEAANAQIHGPASQHMGSN	615	637	3.19e-08	true	G3V849_RAT-615-643	false
DLGP1_RAT	LTAAIEAANAQIHGPASQHMGSN	615	637	3.24e-08	true	DLGP1_RAT-615-643	false
H2T3M9_TAKRU	LTAAIEAANAQVHGPASQHVSSSTMTVS	354	381	3.58e-08	true	H2T3M9_TAKRU-354-380	false
K7E9E8_ORNAN	LTAAIEAANAQIHGPASQHVGND	29	51	4.41e-08	true	K7E9E8_ORNAN-29-54	false
B3DLZ7_XENTR	LTAAIEAANAQIHGPASQHM	601	620	2.85e-07	true	B3DLZ7_XENTR-601-626	false
F1R3Y1_DANRE	LTAAIEAANAQVHGPASQHVTN	289	310	1.20e-06	true	F1R3Y1_DANRE-289-317	false
A0A0R4IVK0_DANRE	LTAAIEAANAQVHGPASQHVTN	648	669	1.33e-06	true	A0A0R4IVK0_DANRE-648-676	false
E7F6K9_DANRE	LTAAIEAANAQVHGPASQHVTN	626	647	1.90e-06	true	E7F6K9_DANRE-626-654	false
H2V988_TAKRU	LTAAIEAANAQVHGPPSQHVTN	307	328	3.17e-06	true	false	false
B3DLZ7_XENTR-601-626	LTAAIEAANAQIHGPASQHMDNTTTV	601	626	0	true	B3DLZ7_XENTR-601-626	false
A0A0A0MTP4_HUMAN	LTAAIEAANAQIHGPASQHMGN	321	342	1.28e-07	true	A0A0A0MTP4_HUMAN-321-349	false
E2RMP3_CANLF-649-667	IEAANAQIHGPASQHMNNN	649	667	0	true	E2RMP3_CANLF-649-667	false
