## Supplementary Data 2 for "Census of exposed aggregation-prone regions in proteomes": cluster_102.csv

ID	sequence	start	stop	p-value	conserved	ID_EAR	TM	low_complexity
A0A1D5QIH3_MACMU-167-184	VENKLINNQLGVSFHSHL	167	184	0	true	A0A1D5QIH3_MACMU-167-184	false
F6PVJ2_MACMU	VENKLINNQLGVSFHSHL	189	206	4.19e-06	true	F6PVJ2_MACMU-189-206	false
M0QXU9_HUMAN	IENKLMNNQLGVSFHSHL	172	189	1.10e-05	true	M0QXU9_HUMAN-172-189	false
ZN160_HUMAN	IENKLMNNQLGVSFHSHL	172	189	1.23e-05	true	ZN160_HUMAN-172-189	false
M0QZI7_HUMAN	IENKLMNNQLGVSFHSHL	136	153	1.53e-05	true	M0QZI7_HUMAN-136-153	false
A0A2J8Q7D1_PANTR	IENKVMNNQLGVSFHSHL	172	189	2.76e-05	true	A0A2J8Q7D1_PANTR-172-189	false
F6T2L4_MACMU	VENKCIENQLPLSFHSHL	104	121	3.63e-04	true	false	false
A0A1D5QC17_MACMU	VENKCIENQLPLSFHSHL	132	149	3.65e-04	true	false	false
F7EJL8_MACMU	NKLIENQLGVSFQSHL	108	123	0.001	true	false	false
