## Supplementary Data 2 for "Census of exposed aggregation-prone regions in proteomes": cluster_103.csv

ID	sequence	start	stop	p-value	conserved	ID_EAR	TM	low_complexity
A0A140T8H5_CHICK-79-104	NDDLLAGMASGGGVTMTNGVKAKKST	79	104	0	true	A0A140T8H5_CHICK-79-104	false
A0A3Q2U240_CHICK	NDDLLAGMASGGGVTMTNGVKAKKST	81	106	1.37e-10	true	A0A3Q2U240_CHICK-81-106	false
CYTSA_CHICK	NDDLLAGMASGGGVTMTNGVKAKKST	55	80	1.64e-10	true	CYTSA_CHICK-55-80	false
A0A1W2P785_MOUSE	NDDLLAGMAGGVNVTNGIKAKKST	55	78	5.49e-08	true	A0A1W2P785_MOUSE-56-76	false
A0A0R4J0J8_MOUSE	NDDLLAGMAGGVNVTNGIKAKKST	72	95	4.49e-07	true	A0A0R4J0J8_MOUSE-73-93	false
CYTSA_MOUSE	NDDLLAGMAGGVNVTNGIKAKKST	55	78	5.15e-07	true	CYTSA_MOUSE-56-76	false
A0A1D5RAE8_MACMU	SDDLLAGMAGGVTVTNGVKGKKST	55	78	8.65e-07	true	false	false
A0A2I3TBM6_PANTR	SDDLLAGMAGGVTVTNGVKGKKST	55	78	9.08e-07	true	false	false
A0A494C1J1_HUMAN	SDDLLAGMAGGVTVTNGVKGKKST	101	124	9.98e-07	true	A0A494C1J1_HUMAN-102-122	false
F6WRC8_MACMU	SDDLLAGMAGGVTVTNGVKGKKST	68	91	1.07e-06	true	F6WRC8_MACMU-69-89	false
CYTSA_RAT	NDDLLAGMAGGVNVTNGVKAKKS	55	77	1.07e-06	true	CYTSA_RAT-54-78	false
CYTSA_CANLF	SDDLLAGMAGGVTVTNGVKGKKST	55	78	1.07e-06	true	CYTSA_CANLF-56-76	false
A0A1D5Q2S7_MACMU	SDDLLAGMAGGVTVTNGVKGKKST	55	78	1.07e-06	true	A0A1D5Q2S7_MACMU-56-76	false
CYTSA_HUMAN	SDDLLAGMAGGVTVTNGVKGKKST	55	78	1.11e-06	true	CYTSA_HUMAN-56-76	false
K7CYR5_PANTR	SDDLLAGMAGGVTVTNGVKGKKST	55	78	1.25e-06	true	K7CYR5_PANTR-56-76	false
F6WRA1_MACMU	SDDLLAGMAGGVTVTNGVKGKKST	55	78	1.25e-06	true	F6WRA1_MACMU-56-76	false
CYTSA_PANTR	SDDLLAGMAGGVTVTNGVKGKKST	55	78	1.26e-06	true	CYTSA_PANTR-56-76	false
H2RDT6_PANTR	SDDLLAGMAGGVTVTNGVKGKKST	55	78	1.47e-06	true	H2RDT6_PANTR-56-76	false
A0A1D5RDQ5_MACMU	SDDLLAGMAGGVTVTNGVKGKKST	55	78	1.47e-06	true	A0A1D5RDQ5_MACMU-56-76	false
F8WAN1_HUMAN	SDDLLAGMAGGVTVTNGVKGKKST	55	78	1.77e-06	true	F8WAN1_HUMAN-56-76	false
C9J8U1_HUMAN	SDDLLAGMAGGVTVTNGVKGKKST	55	78	2.22e-06	true	C9J8U1_HUMAN-56-76	false
A0A3Q1MCV7_BOVIN	SDDLLAGMAGGVTVTNGVKGKKN	55	77	5.34e-06	true	A0A3Q1MCV7_BOVIN-54-78	false
E1BJ04_BOVIN	SDDLLAGMAGGVTVTNGVKGKKN	55	77	5.98e-06	true	E1BJ04_BOVIN-54-78	false
CYTSA_XENTR	NDDLLAGMAGGLPASNSVKVKKNS	51	74	1.95e-04	true	false	false
A1A5H1_XENTR	NDDLLAGMAGGLPASNSVKVKKNS	51	74	2.01e-04	true	false	false
A0A0R4J0J8_MOUSE-73-93	DDLLAGMAGGVNVTNGIKAKK	73	93	0	true	A0A0R4J0J8_MOUSE-73-93	false
A0A140T8H5_CHICK	DDLLAGMASGGGVTMTNGVKAKK	80	102	3.13e-06	true	A0A140T8H5_CHICK-79-104	false
