## Supplementary Data 2 for "Census of exposed aggregation-prone regions in proteomes": cluster_104.csv

ID	sequence	start	stop	p-value	conserved	ID_EAR	TM	low_complexity
A0A2R8RS96_DANRE-41-76	VIYEVRSGGSTTMENGTHAWSPGEMNQLMQQVGGKQ	41	76	0	true	A0A2R8RS96_DANRE-41-76	false
C9JA33_HUMAN	VVYEVRSGGTVVENGVHKLSTKDVEELIQKAG	176	207	1.31e-06	true	false	false
K7D1A3_PANTR	VVYEVRSGGTVVENGVHKLSTKDVEELIQKAG	210	241	1.35e-06	true	K7D1A3_PANTR-206-227	false
PALM2_HUMAN	VVYEVRSGGTVVENGVHKLSTKDVEELIQKAG	178	209	1.36e-06	true	false	false
H2RGJ3_PANTR	VVYEVRSGGTVVENGVHKLSTKDVEELIQKAG	178	209	1.36e-06	true	false	false
A0A2I3S6T3_PANTR	VVYEVRSGGTVVENGVHKLSTKDVEELIQKAG	204	235	1.39e-06	true	A0A2I3S6T3_PANTR-200-221	false
B1ALY0_HUMAN	VVYEVRSGGTVVENGVHKLSTKDVEELIQKAG	210	241	1.66e-06	true	B1ALY0_HUMAN-206-227	false
F6W529_MONDO	VVYEVHSGGTVVENGVHTFSSKDVEELLQKAG	178	209	2.45e-06	true	false	false
D4A4D8_RAT	VVYEVHSGGTVVENGVHKLSAKDVEELIQKAG	91	122	5.70e-06	true	false	false
PALM2_MOUSE	VVYEVHSGGTVVENGVHKLSAKDVEELIQKAG	176	207	6.42e-06	true	false	false
A0A096MIZ1_RAT	VVYEVHSGGTVVENGVHKLSAKDVEELIQKAG	176	207	6.47e-06	true	false	false
F7C0G5_MACMU	VVYEVHSGGTVVENGVHKLSAKDVEELIQKAG	178	209	6.48e-06	true	false	false
J9NVM4_CANLF	VVYEVHSGGTVVENGVHRLSSKDVEELIQKAG	210	241	8.56e-06	true	J9NVM4_CANLF-206-227	false
F1NCB1_CHICK	VVYEVHSGGTVVENGVHKLSSKDVDELMQKAG	210	241	9.50e-06	true	F1NCB1_CHICK-206-227	false
A0A3Q2U858_CHICK	VVYEVHSGGTVVENGVHKLSSKDVDELMQKAG	202	233	9.50e-06	true	A0A3Q2U858_CHICK-198-219	false
E1C929_CHICK	VVYEVHSGGTVVENGVHKLSSKDVDELMQKAG	210	241	9.79e-06	true	E1C929_CHICK-206-227	false
F6V5J9_MONDO	VVYEVHSGGTVVENGVHTFSSKDVEELLQKAG	210	241	1.63e-05	true	false	false
A0A3Q1MY58_BOVIN	VVYEVHSGGTIVENGVHTLSSKDVEELIQKAG	210	241	4.22e-05	true	A0A3Q1MY58_BOVIN-204-233	false
F1N1T2_BOVIN	VVYEVHSGGTIVENGVHTLSSKDVEELIQKAG	210	241	4.63e-05	true	F1N1T2_BOVIN-204-233	false
F7C0F7_MACMU	VVYEVHSGGTVVENGVHKLSAKDVEELIQKAG	226	257	4.76e-05	true	false	false
J9NTM8_CANLF	VVYEVHSGGTVVENGVHRLSSKDVEELIQKAG	41	72	6.59e-05	true	J9NTM8_CANLF-37-58	false
F6YJ83_ORNAN	VVYELHSGGTVVENGVHKLSSKDVDELIQKAG	125	156	9.05e-05	true	false	false
H2SWZ4_TAKRU	VVYEVTSSGGVSTSTMENGWSSAQVDQLVQR	170	200	3.69e-04	true	false	false
A0A3Q1MY58_BOVIN-204-233	FDDGTKVVYEVHSGGTIVENGVHTLSSKDV	204	233	0	true	A0A3Q1MY58_BOVIN-204-233	false
A0A2R8RS96_DANRE	YDDGRKVIYEVRSGGSTTMENGTHAWS	35	61	2.14e-06	true	false	false
K7AJD7_PANTR	YEDETKVVHAVDGTAENGIHPLSSSEV	206	232	2.97e-04	true	false	false
PALM_HUMAN	YEDETKVVHAVDGTAENGIHPLSSSEV	206	232	2.97e-04	true	false	false
A0A1D5Q535_MACMU	YEDETKVVHAVDGTAENGIHPLSSSEV	197	223	2.97e-04	true	false	false
F1PCI6_CANLF	YEDETKVVHAVDGTAENGIHPLSSSEV	196	222	2.97e-04	true	false	false
A0A1D5QN16_MACMU	YEDETKVVHAVDGTAENGIHPLSSSEV	189	215	3.41e-04	true	false	false
A0A1D5RAP9_MACMU	YEDETKVVHAVDGTAENGIHPLSSSEV	133	159	4.31e-04	true	false	false
A0A2R8QTC8_DANRE	YEDEQKVVHEVRSVDGTVTNGVHQLSSSEV	169	198	4.71e-04	true	A0A2R8QTC8_DANRE-173-194	false
E9QIM7_DANRE	YEDEQKVVHEVRSVDGTVTNGVHQLSSSEV	169	198	4.78e-04	true	E9QIM7_DANRE-173-194	false
F7E3C7_XENTR	YDDGRKSVYALKSEGKGIQNGVDTLAPIEV	209	238	4.84e-04	true	false	false
A0A2I3S9A6_PANTR	YEDETKVVHAVDGTAENGIHPLSSSEV	61	87	5.78e-04	true	false	false
A0A087WTK8_HUMAN	YEDETKVVHAVDGTAENGIHPLSSSEV	61	87	5.97e-04	true	false	false
A0A2I3S6T3_PANTR-200-221	DGTKVVYEVRSGGTVVENGVHK	200	221	0	true	A0A2I3S6T3_PANTR-200-221	false
