## Supplementary Data 2 for "Census of exposed aggregation-prone regions in proteomes": cluster_105.csv

ID	sequence	start	stop	p-value	conserved	ID_EAR	TM	low_complexity
C3ZDI2_BRAFL-501-526	QYEDMNQHNRTGQGQSQVITESNKNT	501	526	0	true	C3ZDI2_BRAFL-501-526	false
C3Y736_BRAFL	RYEDMNQHNQTGQGQCQVITESNKNT	33	58	1.17e-09	true	false	false
C3ZS68_BRAFL	QYVNVKQHNLKGQGQCQVITES	270	291	3.22e-04	true	C3ZS68_BRAFL-249-300	true
C3Y737_BRAFL	YEDTNQHNQTGQGQGQVITESNKNT	227	251	2.86e-08	true	false	true
C3XWU7_BRAFL	QYEDMTQHNQAGQGQSHVIAKSLPNT	812	837	3.38e-06	true	C3XWU7_BRAFL-812-834	false
C3Y735_BRAFL	YEDMNQHNQTGQGQVITESNKNT	113	135	1.23e-07	true	C3Y735_BRAFL-61-172	false
C3XWS7_BRAFL	QYEDIDKQQNQTGQGQSQAIIESNPNT	8	34	7.04e-06	true	C3XWS7_BRAFL-12-31	false
C3ZAS5_BRAFL	QYEDMNQHNQTGQGQSQANTEPNTNT	128	153	1.71e-07	true	false	true
C3Y9Q5_BRAFL	RYENMNQHDQTGQGQSQPITESNTNT	77	102	1.87e-07	true	false	false
C3Y957_BRAFL	QYEDIDKQHNQTGQGQSQTITESNPNT	144	170	2.11e-07	true	false	false
C3XWT1_BRAFL	QYEDVDKQHNQTGQGQSQAIIQSNPNT	841	867	2.51e-06	true	C3XWT1_BRAFL-848-861	true
C3YRW2_BRAFL	QYEDMDKQHNQTGQGQSQSITQSNTNT	875	901	6.09e-07	true	C3YRW2_BRAFL-882-900	false
C3Z1A5_BRAFL	QYEDIDKQHEQTGQGQSQAITESHKNT	69	95	4.67e-07	true	false	false
C3YF20_BRAFL	KYEDMNQHNHVGQGQSQTTIQS	690	711	6.62e-05	true	C3YF20_BRAFL-694-720	true
C3XWT3_BRAFL	QYEDIDQHNHLGQGQSPTITESNPNT	428	453	5.11e-07	true	false	false
C3ZYS6_BRAFL	QYEDIDQHNQTRQGQSKAITQSNKN	148	172	1.83e-06	true	C3ZYS6_BRAFL-148-173	false
C3XWS6_BRAFL	EYEDIDKLHNQAGQGQSQAIIQSNPNT	135	161	3.60e-05	true	C3XWS6_BRAFL-142-158	false
C3XWP1_BRAFL	QYEDVDKQHNQTGQGQSQAITYSNANT	940	966	1.86e-06	true	C3XWP1_BRAFL-947-965	false
C3XWS5_BRAFL	QYEDIDKQHNQTGQGQSQTITQSNLNT	536	562	7.66e-07	true	false	true
C3XWN8_BRAFL	QYEDIDKQNNQTGQGQSQAITESNTKT	573	599	1.12e-05	true	C3XWN8_BRAFL-577-596	true
C3Z842_BRAFL	QYEDVDKQHNQTGQGQSQAITESNTN	399	424	8.82e-07	true	false	true
C3ZL13_BRAFL	QYEDVDKQHDQTGQGQSQVITKSNTNT	77	103	9.45e-07	true	false	true
C3XWT2_BRAFL	QYEDIDNQHNQTGHGQSQAIFKSNPTT	720	746	1.96e-05	true	C3XWT2_BRAFL-720-743	false
C3Y781_BRAFL	QYEDINKRHNQTGQSQSQVITEYNPNT	390	416	2.25e-06	true	C3Y781_BRAFL-395-413	false
C3ZL12_BRAFL	QYEDVDKQHDQTGRGQSQIITESNTNT	134	160	1.04e-06	true	false	false
C3ZL33_BRAFL	QYEDIDKQHNKTGQGQSRAITKSNTNT	50	76	1.77e-06	true	false	false
C3XWS4_BRAFL	YEDMNQHNQAGQGQSQVIVEA	533	553	1.97e-06	true	C3XWS4_BRAFL-536-555	true
C3YNG4_BRAFL	QYENINKEHNQTGQGQSQAITQSNQNT	613	639	2.97e-06	true	false	false
C3YKT0_BRAFL	QYEDIDSHYDQTGQGQSQAITESNTNT	216	242	2.99e-06	true	false	true
C3XS39_BRAFL	QYEDIDNHHNQTGQGQSQNITESHTNT	221	247	3.43e-06	true	false	true
C3ZFD6_BRAFL	EDMTQHDQIGRGQSQVITKSNPNT	109	132	4.13e-06	true	false	false
C3XWN6_BRAFL	QHEDIDKKHNQTGQGQSQAVTESNTNT	529	555	4.86e-06	true	false	false
C3YKS9_BRAFL	QYEDIDNHHDQTGQGQSQAITESDTN	219	244	7.28e-06	true	false	false
C3YKT1_BRAFL	QYEHIDNHHDQTGQGQSQAITESNTNT	267	293	7.29e-06	true	false	true
C3XYV0_BRAFL	QYEDVDTQHDQTGQGQSQAITKSHTNT	443	469	7.43e-06	true	false	false
C3YFX3_BRAFL	QYEDIDKQHNQTGQVQSQAITESN	122	145	7.76e-06	true	false	false
C3XWF1_BRAFL	QYENMNQHNQTGQGESRVITAA	163	184	8.20e-06	true	C3XWF1_BRAFL-148-203	false
C3XWT0_BRAFL	EYEDIDKLHNQAGQGQSQAITQSNPNT	612	638	8.39e-06	true	false	true
C3ZZE5_BRAFL	QYEDIDQQHNQTGQGQSQAITGSNTET	353	379	8.56e-06	true	false	false
C3ZFJ9_BRAFL	QYEDIDKQHNQTGQGQSQAILGPNTKT	489	515	9.67e-05	true	C3ZFJ9_BRAFL-496-509	false
C3YM56_BRAFL	QYEDMAPQHNQTGQDQSQAITKSNTN	647	672	1.04e-05	true	false	false
C3YXF7_BRAFL	QYEDMSPQNSQTGQGQAQVSTESNTNT	729	755	1.06e-05	true	false	true
C3Y734_BRAFL	QYEDVDSQHNQTGQGTSQVISETYSNT	136	162	1.13e-05	true	false	false
C3ZL10_BRAFL	QYEDVLLGNQHDQTGQGQSQAIAES	192	216	6.21e-05	true	C3ZL10_BRAFL-196-213	true
C3Z3Y5_BRAFL	QYEDMNQHDQTGQGQCQTTTE	313	333	1.48e-05	true	false	false
C3ZL11_BRAFL	QYEDVDKHHDQTGQGQSQNITKSNSNT	449	475	1.50e-05	true	false	false
C3YNG5_BRAFL	QYEDIDKQHNQRRQGQSQAITKSNPNT	577	603	1.93e-05	true	false	true
C3YNG6_BRAFL	QYEDIDKQRNQTGQGQSQAITMSKQNT	18	44	2.15e-05	true	false	false
C3ZI07_BRAFL	QYEDIDKQHKQTGQGQSRAITKLNTNT	1143	1169	3.08e-05	true	false	false
C3YQF8_BRAFL	QYEDIDSHHDQTGQGKSQAITEYNVNT	236	262	3.12e-05	true	false	true
C3XWM8_BRAFL	QYEDIDRHTNLRQGQSQTITDSNTNT	618	643	4.15e-05	true	false	true
C4A0V4_BRAFL	QYEDIDRHTNLRQGQSQTITDSNTNT	479	504	4.57e-05	true	false	false
C3ZL02_BRAFL	QYEDVDKHHDQTGQGQSQAITES	184	206	4.86e-05	true	false	false
C3YFX2_BRAFL	QYEDVDKLHNQTTQGQSQAINQSNTNT	580	606	5.72e-05	true	false	false
C3XWN0_BRAFL	QYEDIGRHTNLRQGQSQTITDSNTNT	627	652	6.53e-05	true	false	false
C3YTX3_BRAFL	QYEDIDLDKQHNQTGQGQSQSITKPN	655	680	6.72e-05	true	false	false
C3YKT2_BRAFL	QYEDIDSHHDQTGQGQSQAITES	218	240	6.80e-05	true	false	true
C3ZL45_BRAFL	QYEDVDKQHNQTGQGQSQAFTKS	337	359	7.68e-05	true	false	false
C3ZUV3_BRAFL	QYEDIDRHTNLRQGQSQTITESDTNT	246	271	8.02e-05	true	false	false
C3YGU5_BRAFL	QYEDMDTQHDQTEQGQSQAITKSYAN	641	666	8.42e-05	true	false	false
C3YV21_BRAFL	QYEDMNEANQTGQGQSLAIIQSLK	42	65	1.75e-04	true	C3YV21_BRAFL-45-65	false
C3XV27_BRAFL	EYEDVDKLHDQTGQGQSWAITESN	315	338	1.34e-04	true	false	false
C3YV19_BRAFL	QYEDVDQHNKTDQGQSQATTK	193	213	1.65e-04	true	false	false
C3YBH0_BRAFL	HEQTGQGQSQVITEANTNT	511	529	1.71e-04	true	false	false
C3XWN9_BRAFL	QYEDIDQHNHLGQDQSHTTTECNTKT	540	565	1.86e-04	true	false	true
C3XWM9_BRAFL	QYEDNDRHTNLRQGQSQTITDSNTNT	618	643	1.91e-04	true	false	false
C3Z593_BRAFL	QYEDMNQHNQIGQDQSLVKTKYLK	466	489	2.02e-04	true	false	false
C3YK09_BRAFL	HNQTGQGQSQAITEPNSNT	5	23	2.06e-04	true	false	false
C3XT80_BRAFL	QYKDFDNDHNQTGQGQSQPINES	353	375	2.44e-04	true	false	false
C3ZL06_BRAFL	QYKDTDNQHDQTGQGQSQAIADS	545	567	2.54e-04	true	false	false
C3ZL39_BRAFL	QYKDIDTQHDQKGKGQSQAITES	384	406	4.25e-04	true	false	false
C3ZKY2_BRAFL	HGQTGRGQSQAITESNTNT	595	613	5.93e-04	true	false	true
C3XWN1_BRAFL	QYEDIDQPNQTGQGQSQANTQP	927	948	6.58e-04	true	false	false
C3ZL41_BRAFL	QYEDVDNQHDQTGQGQSQANMEA	196	218	7.05e-04	true	false	true
C3ZYS6_BRAFL-148-173	QYEDIDQHNQTRQGQSKAITQSNKNI	148	173	0	true	C3ZYS6_BRAFL-148-173	false
C3ZDI2_BRAFL	QYEDMNQHNRTGQGQSQVITESNKN	501	525	1.53e-06	true	C3ZDI2_BRAFL-501-526	false
C3XWS4_BRAFL	YQDVDPQHNQTAQGQSHVINMSNQN	854	878	1.05e-04	true	C3XWS4_BRAFL-860-878	true
C3XV28_BRAFL	YEDIDTQNDQTRHGQAQAIIESNK	174	197	1.17e-04	true	false	false
C3YIW7_BRAFL	QYEDIDNCHDQTRQGQSKA	8	26	1.72e-04	true	false	false
C3YB29_BRAFL	KYEDIDNEHSQSVHGQSQAITDHNKSL	545	571	2.87e-04	true	false	true
C3ZZW2_BRAFL	QYEDIDNVHDQTRQGQSR	152	169	5.68e-04	true	false	true
C3XWU7_BRAFL-812-834	QYEDMTQHNQAGQGQSHVIAKSL	812	834	0	true	C3XWU7_BRAFL-812-834	false
C3XWN8_BRAFL	QYEYMNQHNQTGQGQSQAI	611	629	8.11e-04	true	C3XWN8_BRAFL-608-645	true
