## Supplementary Data 2 for "Census of exposed aggregation-prone regions in proteomes": cluster_106.csv

ID	sequence	start	stop	p-value	conserved	ID_EAR	TM	low_complexity
A0A0A0MQZ2_HUMAN-753-770	DLQSFMARGLNSSMDMAR	753	770	0	true	A0A0A0MQZ2_HUMAN-753-770	false
F7B5Q3_MACMU	DLQSFMARGLNSSMDMAR	752	769	1.71e-06	true	F7B5Q3_MACMU-752-769	false
A0A338P799_MOUSE	DLQSFMARGLNSSMDMAR	595	612	1.73e-06	true	A0A338P799_MOUSE-595-612	false
A0A1D5Q7A3_MACMU	DLQSFMARGLNSSMDMAR	752	769	1.73e-06	true	A0A1D5Q7A3_MACMU-752-769	false
A0A1D5QWG9_MACMU	DLQSFMARGLNSSMDMAR	709	726	1.75e-06	true	A0A1D5QWG9_MACMU-709-726	false
A0A0J9YVH8_MOUSE	DLQSFMARGLNSSMDMAR	768	785	1.75e-06	true	A0A0J9YVH8_MOUSE-768-785	false
A0A0A6YVS6_MOUSE	DLQSFMARGLNSSMDMAR	753	770	1.75e-06	true	A0A0A6YVS6_MOUSE-753-770	false
F1MBI8_BOVIN	DLQSFMARGLNSSMDMAR	769	786	1.77e-06	true	F1MBI8_BOVIN-769-786	false
SYGP1_MOUSE	DLQSFMARGLNSSMDMAR	768	785	1.77e-06	true	SYGP1_MOUSE-768-785	false
A0A140T8K9_MOUSE	DLQSFMARGLNSSMDMAR	709	726	1.77e-06	true	A0A140T8K9_MOUSE-709-726	false
A0A2R8YDS2_HUMAN	DLQSFMARGLNSSMDMAR	709	726	1.78e-06	true	A0A2R8YDS2_HUMAN-709-726	false
A0A2I3T9R2_PANTR	DLQSFMARGLNSSMDMAR	768	785	1.79e-06	true	A0A2I3T9R2_PANTR-768-785	false
A0A2R8VH83_MOUSE	DLQSFMARGLNSSMDMAR	709	726	1.79e-06	true	A0A2R8VH83_MOUSE-709-726	false
SYGP1_HUMAN	DLQSFMARGLNSSMDMAR	768	785	1.80e-06	true	SYGP1_HUMAN-768-785	false
H2RD55_PANTR	DLQSFMARGLNSSMDMAR	768	785	1.80e-06	true	H2RD55_PANTR-768-785	false
SYGP1_RAT	DLQSFMARGLNSSMDMAR	768	785	1.81e-06	true	SYGP1_RAT-768-785	false
J3QQ18_MOUSE	DLQSFMARGLNSSMDMAR	768	785	1.81e-06	true	J3QQ18_MOUSE-768-785	false
A0A2R8VHH2_MOUSE	DLQSFMARGLNSSMDMAR	768	785	1.81e-06	true	A0A2R8VHH2_MOUSE-768-785	false
A0A2R8Y6T2_HUMAN	DLQSFMARGLNSSMDMAR	768	785	1.83e-06	true	A0A2R8Y6T2_HUMAN-768-785	false
D3ZCL8_RAT	DLQSFMARGLNSSMDMAR	753	770	1.83e-06	true	D3ZCL8_RAT-753-770	false
F1LQW8_RAT	DLQSFMARGLNSSMDMAR	768	785	1.86e-06	true	F1LQW8_RAT-768-785	false
F6QIV3_MONDO	DLQSFMVRGLNSSMDMAR	708	725	4.70e-06	true	false	false
