## Supplementary Data 2 for "Census of exposed aggregation-prone regions in proteomes": cluster_107.csv

ID	sequence	start	stop	p-value	conserved	ID_EAR	TM	low_complexity
F6XS76_XENTR-631-666	YDFVNSMELVNRLGNQWGGTSMSFQMQTQMLSRLQQ	631	666	0	true	F6XS76_XENTR-631-666	false
K7ED38_ORNAN	YDFVNSLELMDRLGAQWGGMPMSFQMQTQMLTRLHQ	157	192	4.14e-14	true	K7ED38_ORNAN-169-185	false
A0A0G2K6T6_RAT	YDFVNSLELMDRLGAQWGGMPMSFQMQTQMLTRLHQ	670	705	9.94e-14	true	A0A0G2K6T6_RAT-682-698	false
SET1A_MOUSE	YDFVNSLELMDRLGAQWGGMPMSFQMQTQMLTRLHQ	672	707	9.94e-14	true	SET1A_MOUSE-684-700	false
F6UMN8_CANLF	YDFVNSLELMDRLGAQWGGMPMSFQMQTQMLTRLHQ	663	698	9.94e-14	true	F6UMN8_CANLF-675-691	false
E1BLX2_BOVIN	YDFVNSLELMDRLGAQWGGMPMSFQMQTQMLTRLHQ	656	691	9.94e-14	true	E1BLX2_BOVIN-668-684	false
SET1A_HUMAN	YDFVNSLELMDRLGAQWGGMPMSFQMQTQMLTRLHQ	657	692	9.94e-14	true	SET1A_HUMAN-669-685	false
H2QAZ0_PANTR	YDFVNSLELMDRLGAQWGGMPMSFQMQTQMLTRLHQ	657	692	9.94e-14	true	H2QAZ0_PANTR-669-685	false
A0A1D5R1K8_MACMU	YDFVNSLELMDRLGAQWGGMPMSFQMQTQMLTRLHQ	657	692	9.94e-14	true	A0A1D5R1K8_MACMU-669-685	false
F6XG79_MONDO	YDFVNSLELMDRLGAQWGGMPMSFQMQTQMLTRLHQ	670	705	9.95e-14	true	F6XG79_MONDO-682-698	false
A0A0U1RNP2_MOUSE	YDFVNSLELMDRLGAQWGGMPMSFQMQTQMLTRLHQ	129	164	1.01e-13	true	A0A0U1RNP2_MOUSE-141-157	false
F7AAQ2_XENTR	EMMNVLGNHWGGMTMSFQMQTQMLSRMMQ	727	755	1.01e-09	true	F7AAQ2_XENTR-724-755	false
SET1B_XENTR	EMMNVLGNHWGGMTMSFQMQTQMLSRMMQ	727	755	1.01e-09	true	SET1B_XENTR-724-755	false
F6ST06_XENTR	EMMNVLGNHWGGMTMSFQMQTQMLSRMMQ	727	755	1.01e-09	true	F6ST06_XENTR-724-755	false
F7A1T9_ORNAN	VDMMNVLGNQWGGMPMSFQMQTQMLSRMMQ	124	153	1.03e-09	true	F7A1T9_ORNAN-126-148	false
F1NKV4_CHICK	VMQVDMISVLGNHWGGMPMSFQMQTQMLSRMMQ	749	781	5.71e-09	true	F1NKV4_CHICK-749-782	false
SET1B_CHICK	VMQVDMISVLGNHWGGMPMSFQMQTQMLSRMMQ	749	781	5.71e-09	true	SET1B_CHICK-749-782	false
H2TCX0_TAKRU	YDYASSMELMNQYSGGTPMSFQMQTHMLSRLHQ	629	661	6.71e-09	true	H2TCX0_TAKRU-631-661	false
SET1B_MOUSE	VDMSHVLGGQWGGMPMSFQMQTQMLSRL	749	776	8.11e-08	true	SET1B_MOUSE-748-777	false
F1LWJ1_RAT	VDMSHVLGGQWGGMPMSFQMQTQMLSRL	748	775	8.11e-08	true	F1LWJ1_RAT-747-776	false
E2R0Z5_CANLF	VDMSHVLGGQWGGMPMSFQMQTQMLSRL	761	788	8.12e-08	true	E2R0Z5_CANLF-760-789	false
J9NSX0_CANLF	VDMSHVLGGQWGGMPMSFQMQTQMLSRL	761	788	8.12e-08	true	J9NSX0_CANLF-760-789	false
E9QGQ0_DANRE	YDYASSMELMSQYCGGAPMSFQMQTHMLSRLHQ	977	1009	1.24e-07	true	E9QGQ0_DANRE-983-1004	false
A0A2R8QJZ9_DANRE	YDYASSMELMSQYCGGAPMSFQMQTHMLSRLHQ	977	1009	1.24e-07	true	A0A2R8QJZ9_DANRE-983-1004	false
A0A2R8PYC7_DANRE	YDYASSMELMSQYCGGAPMSFQMQTHMLSRLHQ	977	1009	1.24e-07	true	A0A2R8PYC7_DANRE-983-1004	false
SET1B_HUMAN	VDMSHVLGGQWGGMPMSFQMQTQVLSRL	758	785	2.83e-07	true	SET1B_HUMAN-757-786	false
A0A2I3RBF6_PANTR	VDMSHVLGGQWGGMPMSFQMQTQVLSRL	758	785	2.83e-07	true	A0A2I3RBF6_PANTR-757-786	false
F7E7X9_MACMU	VDMSHVLGGQWGGMPMSFQMQTQVLSRL	746	773	2.83e-07	true	false	false
A0A0A0MQV9_HUMAN	VDMSHVLGGQWGGMPMSFQMQTQVLSRL	758	785	2.83e-07	true	A0A0A0MQV9_HUMAN-757-786	false
H2Q734_PANTR	VDMSHVLGGQWGGMPMSFQMQTQVLSRL	758	785	2.83e-07	true	H2Q734_PANTR-757-786	false
F6TBI5_MACMU	VDMSHVLGGQWGGMPMSFQMQTQVLSRL	746	773	2.83e-07	true	false	false
F1N6Y5_BOVIN	VDMSHVLGGQWGSMPMSFQMQTQMLSRL	761	788	3.84e-07	true	F1N6Y5_BOVIN-760-789	false
F6XR34_MONDO	QWAGMHMSFQMQTQMLSRMMQ	617	637	2.01e-06	true	F6XR34_MONDO-613-632	false
H2TH06_TAKRU	MELMNCLRWEQWSTVPMSFQMQQQMLSRMAQ	650	680	2.99e-06	true	false	false
F7A1T9_ORNAN-126-148	MMNVLGNQWGGMPMSFQMQTQML	126	148	0	true	F7A1T9_ORNAN-126-148	false
F6XS76_XENTR	LVNRLGNQWGGTSMSFQMQTQML	639	661	9.40e-08	true	F6XS76_XENTR-631-666	false
A0A2R8PYC7_DANRE-983-1004	MELMSQYCGGAPMSFQMQTHML	983	1004	0	true	A0A2R8PYC7_DANRE-983-1004	false
A0A0G2K6T6_RAT-682-698	LGAQWGGMPMSFQMQTQ	682	698	0	true	A0A0G2K6T6_RAT-682-698	false
A0A0A0MQV9_HUMAN-757-786	QVDMSHVLGGQWGGMPMSFQMQTQVLSRLM	757	786	0	true	A0A0A0MQV9_HUMAN-757-786	false
F1NKV4_CHICK-749-782	VMQVDMISVLGNHWGGMPMSFQMQTQMLSRMMQA	749	782	0	true	F1NKV4_CHICK-749-782	false
A0A0R4IPF5_DANRE	MPFQMQTQMLSRMAQS	705	720	5.22e-04	true	false	false
F1Q6L6_DANRE	MPFQMQTQMLSRMAQS	705	720	5.22e-04	true	false	false
SE1BA_DANRE	MPFQMQTQMLSRMAQS	705	720	5.22e-04	true	false	false
F6XR34_MONDO-613-632	MCWWQWAGMHMSFQMQTQML	613	632	0	true	F6XR34_MONDO-613-632	false
H2TCX0_TAKRU-631-661	YASSMELMNQYSGGTPMSFQMQTHMLSRLHQ	631	661	0	true	H2TCX0_TAKRU-631-661	false
