## Supplementary Data 2 for "Census of exposed aggregation-prone regions in proteomes": cluster_108.csv

ID	sequence	start	stop	p-value	conserved	ID_EAR	TM	low_complexity
F6YVJ0_MACMU-43-86	NVRIGDVVLSIDGISAQGMTHLEAQNKIKGCTGSLNMTLQRASA	43	86	0	true	F6YVJ0_MACMU-43-86	false
F6Z147_MACMU	NVRIGDVVLSIDGISAQGMTHLEAQNKIKGCTGSLNMTLQRASA	43	86	1.83e-21	true	F6Z147_MACMU-43-86	false
H0Y929_HUMAN	NVRIGDVVLSIDGINAQGMTHLEAQNKIKGCTGSLNMTLQRASA	11	54	1.95e-21	true	false	false
A0A2I3SUC6_PANTR	NVRIGDVVLSIDGINAQGMTHLEAQNKIKGCTGSLNMTLQRASA	43	86	3.15e-21	true	A0A2I3SUC6_PANTR-49-86	false
F6Z153_MACMU	NVRIGDVVLSIDGISAQGMTHLEAQNKIKGCTGSLNMTLQRASA	43	86	8.55e-21	true	F6Z153_MACMU-43-86	false
A0A2J8MAF9_PANTR	NVRIGDVVLSIDGINAQGMTHLEAQNKIKGCTGSLNMTLQRASA	43	86	1.51e-20	true	A0A2J8MAF9_PANTR-49-86	false
H0YBI4_HUMAN	NVRIGDVVLSIDGINAQGMTHLEAQNKIKGCTGSLNMTLQRASA	11	54	2.59e-20	true	H0YBI4_HUMAN-17-54	false
F6Z107_MACMU	NVRIGDVVLSIDGISAQGMTHLEAQNKIKGCTGSLNMTLQRASA	43	86	3.66e-20	true	F6Z107_MACMU-43-86	false
Q3ZBU0_BOVIN	NVRIGDVVLSIDGISAHGMTHLEAQNKIKGCTGSLNMTLQRASA	43	86	4.26e-20	true	false	false
A0A0D9SFR4_HUMAN	NVRIGDVVLSIDGINAQGMTHLEAQNKIKGCTGSLNMTLQRASA	15	58	6.34e-20	true	A0A0D9SFR4_HUMAN-21-58	false
A0A2I3T1L7_PANTR	NVRIGDVVLSIDGINAQGMTHLEAQNKIKGCTGSLNMTLQRASA	43	86	7.75e-20	true	A0A2I3T1L7_PANTR-49-86	false
A0A1D5R093_MACMU	NVRIGDVVLSIDGISAQGMTHLEAQNKIKGCTGSLNMTLQRASA	43	86	8.29e-20	true	false	false
Q9CRA2_MOUSE	HVRIGDVVLSIDGISAQGMTHLEAQNKIKACTGSLNMTLQRASA	43	86	1.06e-19	true	false	false
A0A3Q1MKT0_BOVIN	NVRIGDVVLSIDGISAHGMTHLEAQNKIKGCTGSLNMTLQRASA	43	86	1.13e-19	true	false	false
A0A2I3SHA5_PANTR	NVRIGDVVLSIDGINAQGMTHLEAQNKIKGCTGSLNMTLQRASA	43	86	1.67e-19	true	A0A2I3SHA5_PANTR-49-86	false
PDLI5_HUMAN	NVRIGDVVLSIDGINAQGMTHLEAQNKIKGCTGSLNMTLQRASA	43	86	1.92e-19	true	false	false
A0A3Q1MJ74_BOVIN	NVRIGDVVLSIDGISAHGMTHLEAQNKIKGCTGSLNMTLQRASA	43	86	1.94e-19	true	false	false
H2QPW7_PANTR	NVRIGDVVLSIDGINAQGMTHLEAQNKIKGCTGSLNMTLQRASA	43	86	2.08e-19	true	false	false
E2RBA8_CANLF	NVRIGDVVLSIDGISAHGMTHLEAQNKIKGCTGSLNMTLQRASA	43	86	3.36e-19	true	false	false
G3MY19_BOVIN	NVRIGDVVLSIDGISAHGMTHLEAQNKIKGCTGSLNMTLQRASA	43	86	3.60e-19	true	false	false
A0A3Q1N6S6_BOVIN	NVRIGDVVLSIDGISAHGMTHLEAQNKIKGCTGSLNMTLQRASA	43	86	3.87e-19	true	false	false
D9J303_MOUSE	HVRIGDVVLSIDGISAQGMTHLEAQNKIKACTGSLNMTLQRASA	43	86	4.64e-19	true	false	false
E9Q8P5_MOUSE	HVRIGDVVLSIDGISAQGMTHLEAQNKIKACTGSLNMTLQRASA	43	86	5.31e-19	true	false	false
F6Q8E9_MONDO	HVRIGDVVLSIDGISAQGMTHLEAQNKIKACTGSLNMTLQRASS	43	86	9.26e-19	true	F6Q8E9_MONDO-49-84	false
D9J2Z9_MOUSE	HVRIGDVVLSIDGISAQGMTHLEAQNKIKACTGSLNMTLQRASA	43	86	1.08e-18	true	false	false
F8WJI6_MOUSE	HVRIGDVVLSIDGISAQGMTHLEAQNKIKACTGSLNMTLQRASA	43	86	1.21e-18	true	false	false
PDLI5_RAT	HVRIGDVVLSIDGISAQGMTHLEAQNKIKACTGSLNMTLQRASA	43	86	1.55e-18	true	false	false
PDLI5_MOUSE	HVRIGDVVLSIDGISAQGMTHLEAQNKIKACTGSLNMTLQRASA	43	86	1.64e-18	true	false	false
D9J302_MOUSE	HVRIGDVVLSIDGISAQGMTHLEAQNKIKACTGSLNMTLQRASA	43	86	1.75e-18	true	false	false
D9J300_MOUSE	HVRIGDVVLSIDGISAQGMTHLEAQNKIKACTGSLNMTLQRASA	43	86	1.76e-18	true	false	false
D9J301_MOUSE	HVRIGDVVLSIDGISAQGMTHLEAQNKIKACTGSLNMTLQRASA	43	86	2.07e-18	true	false	false
A0A1D5P8X3_CHICK	NVGIGDVVLTIDGISTDGMTHLEAQNKIKACTGNLNMTLQRVASA	43	87	5.03e-17	true	false	false
A0A3Q2U6G6_CHICK	NVGIGDVVLTIDGISTDGMTHLEAQNKIKACTGNLNMTLQRVASA	43	87	2.24e-16	true	false	false
B4ZJA9_XENTR	HIGIGDVVLTIDGISTDGMTHLEAQNKIKACTGSLNLTLQRASA	43	86	7.59e-16	true	false	false
F1NTC8_CHICK	NVGIGDVVLTIDGISTDGMTHLEAQNKIKACTGNLNMTLQRVASA	43	87	1.04e-15	true	false	false
A0A3Q2UJ04_CHICK	NVGIGDVVLTIDGISTDGMTHLEAQNKIKACTGNLNMTLQRVASA	43	87	1.14e-15	true	false	false
A0A0R4IS44_DANRE	ISVGDVVLSIDGIHTERMTHLEAQNKIKACSGNLNLSLMRPSS	45	87	1.71e-12	true	false	false
H2SN91_TAKRU	ITVGDMVLSIDGIATEGMNHLEAQNKIKSCTGNLSLTLQ	45	83	6.13e-12	true	false	false
F1QSU4_DANRE	ISVGDVVLSIDGIHTERMTHLEAQNKIKACSGNLNLSLMRPSS	45	87	7.60e-12	true	false	false
A0A0J9YJJ2_DANRE	NLNQGDIITAIDGVSTEGMTHLEAQNKIKAATTKLSLTMQRS	43	84	2.55e-11	true	false	false
A0A0R4IH83_DANRE	DLVLSIDGISTDGMNHLEAQNKIKASSDKLNLSLQKASS	49	87	2.81e-11	true	false	false
A0A0R4IT29_DANRE	NLNQGDIITAIDGVSTEGMTHLEAQNKIKAATTKLSLTMQRS	40	81	6.14e-11	true	false	false
A0A0R4IWD0_DANRE	NLNQGDIITAIDGVSTEGMTHLEAQNKIKAATTKLSLTMQRS	43	84	6.58e-11	true	false	false
A0A2R8QAU6_DANRE	DLVLSIDGISTDGMNHLEAQNKIKASSDKLNLSLQKASS	49	87	2.05e-10	true	false	false
A0A0R4IP90_DANRE	DLVLSIDGISTDGMNHLEAQNKIKASSDKLNLSLQKASS	49	87	2.07e-10	true	false	false
F6VLA4_XENTR	IGDVVISIDGENTDGMTHLEAQNKIKGCEDELILTINRVES	46	86	2.44e-10	true	false	false
Q802V0_DANRE	NLNQGDIITAIDGVSTEGMTHLEAQNKIKAATTKLSLTMQRS	43	84	3.83e-10	true	false	false
A0A0R4IN44_DANRE	DLVLSIDGISTDGMNHLEAQNKIKASSDKLNLSLQKASS	49	87	4.35e-10	true	false	false
H2UCF1_TAKRU	VGDVILSINGISTDSMNHLEAQNLIKACIDSLSLTLQRS	47	85	8.52e-10	true	false	false
PDLI1_HUMAN	NLCIGDVITAIDGENTSNMTHLEAQNRIKGCTDNLTLTVARS	43	84	1.12e-09	true	false	false
E9QF27_DANRE	NLIQGDIIVAIDGVSTDGMTHLEAQNKIKSANFNLALTMQRS	43	84	1.13e-09	true	false	false
K7CAW2_PANTR	NLCIGDVITAIDGENTSNMTHLEAQNRIKGCTDNLTLTVARS	43	84	1.17e-09	true	false	false
E7F8D5_DANRE	GDIIVAIDGVSTDGMTHLEAQNKIKSANFNLALTMQRS	47	84	1.24e-09	true	false	false
E9QCI0_DANRE	GDIIVAIDGVSTDGMTHLEAQNKIKSANFNLALTMQRS	47	84	1.39e-09	true	false	false
F1QEP7_DANRE	NLIQGDIIVAIDGVSTDGMTHLEAQNKIKSANFNLALTMQRS	43	84	1.72e-09	true	false	true
PDLI1_BOVIN	NLCVGDVITAIDGENTSNMTHLEAQNKIKGCTDNMTLTVARS	43	84	1.78e-09	true	false	false
A6H7E3_BOVIN	NLCVGDVITAIDGENTSNMTHLEAQNKIKGCTDNMTLTVARS	43	84	2.08e-09	true	false	false
F6YRD0_MACMU	NLCIGDVITAIDGENTSNMTHLEAQNRIKGCTDNMTLTVARS	43	84	2.33e-09	true	false	false
F1QW69_DANRE	NLIQGDIIVAIDGVSTDGMTHLEAQNKIKSANFNLALTMQRS	43	84	2.44e-09	true	false	false
Q4ZGK8_DANRE	NLIQGDIIVAIDGVSTDGMTHLEAQNKIKSANFNLALTMQRS	43	84	3.02e-09	true	false	false
F1RCZ3_DANRE	NLIQGDIIVAIDGVSTDGMTHLEAQNKIKSANFNLALTMQRS	43	84	3.03e-09	true	false	false
F1R4H2_DANRE	NLIQGDIIVAIDGVSTDGMTHLEAQNKIKSANFNLALTMQRS	43	84	3.20e-09	true	false	false
A0A2R8QJ58_DANRE	GDIIVAIDGVSTDGMTHLEAQNKIKSANFNLALTMQRS	47	84	3.36e-09	true	false	false
H2V9A0_TAKRU	NLCIGDMILAIDGESTEHMTHLEAQNKIKGCIDEMVLSVDRS	42	83	3.56e-09	true	false	false
Q4ZGK9_DANRE	NLIQGDIIVAIDGVSTDGMTHLEAQNKIKSANFNLALTMQRS	43	84	3.79e-09	true	false	false
F1QU51_DANRE	NLIQGDIIVAIDGVSTDGMTHLEAQNKIKSANFNLALTMQRS	43	84	3.96e-09	true	false	false
F7FDZ6_ORNAN	NLCPGDVILAINGESTECMTHLEAQNKIKGCMDYLLLSVNRHS	11	53	4.09e-09	true	false	false
F1R1G8_DANRE	NLIQGDIIVAIDGVSTDGMTHLEAQNKIKSANFNLALTMQRS	43	84	4.11e-09	true	false	false
A0A2R8RUA5_DANRE	NLIQGDIIVAIDGVSTDGMTHLEAQNKIKSANFNLALTMQRS	43	84	4.12e-09	true	false	false
A0A2R8Q829_DANRE	NLIQGDIIVAIDGVSTDGMTHLEAQNKIKSANFNLALTMQRS	43	84	4.51e-09	true	false	false
Q4ZGL0_DANRE	NLIQGDIIVAIDGVSTDGMTHLEAQNKIKSANFNLALTMQRS	43	84	4.55e-09	true	false	false
A0A2R8QM62_DANRE	NLIQGDIIVAIDGVSTDGMTHLEAQNKIKSANFNLALTMQRS	43	84	4.55e-09	true	false	false
A0A2R8S0G7_DANRE	NLIQGDIIVAIDGVSTDGMTHLEAQNKIKSANFNLALTMQRS	43	84	4.56e-09	true	false	false
F1QGX8_DANRE	NLIQGDIIVAIDGVSTDGMTHLEAQNKIKSANFNLALTMQRS	43	84	4.57e-09	true	false	false
A0A2R8QDW0_DANRE	NLIQGDIIVAIDGVSTDGMTHLEAQNKIKSANFNLALTMQRS	43	84	4.65e-09	true	false	false
F1QN07_DANRE	NLIQGDIIVAIDGVSTDGMTHLEAQNKIKSANFNLALTMQRS	43	84	4.65e-09	true	false	false
F1Q8D1_DANRE	NLIQGDIIVAIDGVSTDGMTHLEAQNKIKSANFNLALTMQRS	43	84	4.66e-09	true	false	false
E7FCN3_DANRE	NLIQGDIIVAIDGVSTDGMTHLEAQNKIKSANFNLALTMQRS	43	84	4.66e-09	true	false	false
F1QT83_DANRE	NLIQGDIIVAIDGVSTDGMTHLEAQNKIKSANFNLALTMQRS	43	84	4.90e-09	true	false	false
E1C852_CHICK	NLCIGDQIIAIDGVNTDNMTHLEAQNKIKSCADELTLTVSRTES	43	86	5.13e-09	true	false	false
F6TY68_XENTR	SVNQGDLVVAIDGVNTDGMTHLEAQNKIKSASYNLGLTLQKS	42	83	5.86e-09	true	false	false
Q4ZGL5_DANRE	NLIQGDIIVAIDGVSTDGMTHLEAQNKIKSANFNLALTMQRS	43	84	5.91e-09	true	false	false
Q4ZGL2_DANRE	NLIQGDIIVAIDGVSTDGMTHLEAQNKIKSANFNLALTMQRS	43	84	7.82e-09	true	false	false
A0A452DI64_BOVIN	VAVGDWVLSIDGENAGGLTHIEAQNKIRACGERLSLSLSRA	44	84	7.89e-09	true	A0A452DI64_BOVIN-45-74	false
PDLI7_BOVIN	VAVGDWVLSIDGENAGGLTHIEAQNKIRACGERLSLSLSRA	44	84	7.89e-09	true	PDLI7_BOVIN-45-74	false
F6TY50_XENTR	SVNQGDLVVAIDGVNTDGMTHLEAQNKIKSASYNLGLTLQKS	42	83	8.46e-09	true	F6TY50_XENTR-48-69	false
A0A1D5NU14_CHICK	NLCIGDQIIAIDGVNTDNMTHLEAQNKIKSCADELTLTVSRTES	56	99	8.56e-09	true	false	false
A1L5A7_BOVIN	VAVGDWVLSIDGENAGGLTHIEAQNKIRACGERLSLSLSRA	44	84	8.66e-09	true	false	false
PDLI1_MOUSE	NLCIGDLITAIDGEDTSSMTHLEAQNKIKGCADNMTLTVSRS	43	84	9.83e-09	true	false	false
PDLI1_RAT	NLCIGDLITAIDGEDTSSMTHLEAQNKIKGCVDNMTLTVSRS	43	84	1.02e-08	true	false	false
S4R1V0_MOUSE	NLCIGDLITAIDGEDTSSMTHLEAQNKIKGCADNMTLTVSRS	43	84	1.20e-08	true	false	false
D6RAN1_HUMAN	VAVGDWVLSIDGENAGSLTHIEAQNKIRACGERLSLGLSRA	44	84	1.39e-08	true	false	false
F7DMN3_MONDO	NVCIGDFILAIDGENTSNMTHLEAQNKIKSCVDDITLTVGRS	43	84	1.48e-08	true	false	false
A0A2I3T9T3_PANTR	GDLVVAIDGVNTDTMTHLEAQNKIKSASYNLSLTLQKS	46	83	1.65e-08	true	false	false
A0A0C4DGG7_HUMAN	GDLVVAIDGVNTDTMTHLEAQNKIKSASYNLSLTLQKS	46	83	1.65e-08	true	false	false
A0A1D5RCX3_MACMU	GDLVVAIDGVNTDTMTHLEAQNKIKSASYNLSLTLQKS	46	83	1.65e-08	true	false	false
E2R2S9_CANLF	VAVGDWVLSIDGKNAGGLTHIEAQNKIRACGEHLSLGLSRA	44	84	1.66e-08	true	false	false
H0Y8W6_HUMAN	VAVGDWVLSIDGENAGSLTHIEAQNKIRACGERLSLGLSRA	16	56	1.83e-08	true	false	false
D6RF83_HUMAN	VAVGDWVLSIDGENAGSLTHIEAQNKIRACGERLSLGLSRA	44	84	1.84e-08	true	false	false
F6XLB5_CANLF	VAVGDWVLSIDGENAGGLTHIEAQNKIRACGEHLSLGLSRA	44	84	2.02e-08	true	false	false
B8A5V6_DANRE	MGDMILAIDGESTDGMTHLEAQNKIKACGDEMALSIDRSES	45	85	2.28e-08	true	false	false
F7C426_MACMU	NLCIRDTITTIDGENSRNMTHLEAQNRIKGCTDNMTFTVARS	29	70	2.29e-08	true	false	false
H7BYK4_HUMAN	VAVGDWVLSIDGENAGSLTHIEAQNKIRACGERLSLGLSRA	44	84	2.30e-08	true	false	false
F6SVY1_ORNAN	VGVGDWVLAIDGESTSALTHIEAQNKIRACGERLGLSLSRA	44	84	2.76e-08	true	false	false
F7EPD7_MACMU	VAVGDWVLSIDGENAGSLTHIEAQNKIRACGERLSLGLSRA	44	84	2.84e-08	true	F7EPD7_MACMU-45-70	false
B8JJB2_MOUSE	VAVGDWVLNIDGENAGSLTHIEAQNKIRACGERLSLGLSRA	44	84	3.02e-08	true	false	false
A0A2I3TM35_PANTR	VAVGDWVLSIDGENAGSLTHIEAQNKIRACGERLSLGLSRA	44	84	3.16e-08	true	false	false
PDLI4_CHICK	NLCPGDIILAINGESTEAMTHLEAQNKIKACVEQLLLSVSRA	42	83	3.78e-08	true	false	false
A0A452J835_CHICK	NLCPGDIILAINGESTEAMTHLEAQNKIKACVEQLLLSVSRA	42	83	3.78e-08	true	false	false
A0A1D5QNM0_MACMU	VAVGDWVLSIDGENAGSLTHIEAQNKIRACGERLSLGLSRA	44	84	4.01e-08	true	A0A1D5QNM0_MACMU-45-70	false
F7BLK7_ORNAN	MTHLEAQNKIKSCTGSLNLTLQRA	1	24	4.50e-08	true	F7BLK7_ORNAN-4-24	false
D6RH06_HUMAN	VAVGDWVLSIDGENAGSLTHIEAQNKIRACGERLSLGLSRA	44	84	4.95e-08	true	false	false
F6Q6X4_ORNAN	GDLVVAIDGINTDTMTHLEAQNKIKSASYNLSLTLQKS	16	53	5.37e-08	true	F6Q6X4_ORNAN-10-39	false
E2QW94_CANLF	GDLVVAIDGVNTDTMTHLEAQNKIKSASYNLSLTLQKS	46	83	5.80e-08	true	false	false
A0A3Q1M1H0_BOVIN	GDLVVAIDGVNTDTMTHLEAQNKIKSASYNLSLTLQKS	46	83	5.83e-08	true	false	false
A0A1D5REX0_MACMU	GDLVVAIDGVNTDTMTHLEAQNKIKSASYNLSLTLQKS	46	83	5.83e-08	true	false	false
A0A2I3S822_PANTR	GDLVVAIDGVNTDTMTHLEAQNKIKSASYNLSLTLQKS	46	83	5.83e-08	true	false	false
A0A2J8KIR0_PANTR	GDLVVAIDGVNTDTMTHLEAQNKIKSASYNLSLTLQKS	46	83	5.84e-08	true	false	false
F6QFR2_MACMU	GDLVVAIDGVNTDTMTHLEAQNKIKSASYNLSLTLQKS	46	83	5.84e-08	true	false	false
A0A0G2JYM0_RAT	GDLVVAIDGVNTDTMTHLEAQNKIKSASYNLSLTLQKS	91	128	5.84e-08	true	false	false
LDB3_HUMAN	GDLVVAIDGVNTDTMTHLEAQNKIKSASYNLSLTLQKS	46	83	5.84e-08	true	false	false
A0A2I3RJY6_PANTR	GDLVVAIDGVNTDTMTHLEAQNKIKSASYNLSLTLQKS	46	83	5.84e-08	true	false	false
A0A096MJ01_RAT	GDLVVAIDGVNTDTMTHLEAQNKIKSASYNLSLTLQKS	46	83	5.84e-08	true	false	false
LDB3_MOUSE	GDLVVAIDGVNTDTMTHLEAQNKIKSASYNLSLTLQKS	46	83	5.84e-08	true	false	false
F6QFS9_MACMU	GDLVVAIDGVNTDTMTHLEAQNKIKSASYNLSLTLQKS	46	83	5.84e-08	true	false	false
F6ZAK9_MONDO	GDLVVAIDGVNTDTMTHLEAQNKIKSASYNLSLTLQKS	46	83	5.84e-08	true	false	false
F6QFM9_MACMU	GDLVVAIDGVNTDTMTHLEAQNKIKSASYNLSLTLQKS	46	83	5.84e-08	true	false	false
J9P0E5_CANLF	GDLVVAIDGVNTDTMTHLEAQNKIKSASYNLSLTLQKS	46	83	5.84e-08	true	false	false
E2QX48_CANLF	GDLVVAIDGVNTDTMTHLEAQNKIKSASYNLSLTLQKS	46	83	5.84e-08	true	false	false
G3N3C9_BOVIN	GDLVVAIDGVNTDTMTHLEAQNKIKSASYNLSLTLQKS	46	83	5.85e-08	true	false	false
A0A096MKD4_RAT	GDLVVAIDGVNTDTMTHLEAQNKIKSASYNLSLTLQKS	46	83	5.85e-08	true	false	false
E9PYJ9_MOUSE	GDLVVAIDGVNTDTMTHLEAQNKIKSASYNLSLTLQKS	46	83	5.85e-08	true	false	false
A0A1D5R1V4_MACMU	GDLVVAIDGVNTDTMTHLEAQNKIKSASYNLSLTLQKS	46	83	5.85e-08	true	false	false
F6Q6W3_ORNAN	GDLVVAIDGINTDTMTHLEAQNKIKSASYNLSLTLQKS	16	53	5.85e-08	true	F6Q6W3_ORNAN-10-39	false
F6QFP6_MACMU	VAVGDWVLSIDGENAGSLTHIEAQNKIRACGERLSLGLSRA	44	84	6.22e-08	true	false	false
A0A0E3VN65_CHICK	VGVGDWVLYIDGESTGTMTHIEAQNRIRACGDRLCLTLSRA	47	87	6.30e-08	true	false	false
F6QFV3_MACMU	GDLVVAIDGVNTDTMTHLEAQNKIKSASYNLSLTLQKS	46	83	6.36e-08	true	false	false
H2Q271_PANTR	GDLVVAIDGVNTDTMTHLEAQNKIKSASYNLSLTLQKS	46	83	7.00e-08	true	false	false
B8JJB3_MOUSE	VAVGDWVLNIDGENAGSLTHIEAQNKIRACGERLSLGLSRA	44	84	7.66e-08	true	false	false
A0A0G2JXR0_RAT	GDLVVAIDGVNTDTMTHLEAQNKIKSASYNLSLTLQKS	46	83	7.73e-08	true	false	false
Q8BVJ7_MOUSE	VAVGDWVLNIDGENAGSLTHIEAQNKIRACGERLSLGLSRA	44	84	7.86e-08	true	Q8BVJ7_MOUSE-45-70	false
A0A2I3RPQ7_PANTR	VAVGDWVLSIDGENAGSLTHIEAQNKIRACGERLSLGLSRA	44	84	8.95e-08	true	A0A2I3RPQ7_PANTR-45-70	false
A0A1D5QDB6_MACMU	VAVGDWVLSIDGENAGSLTHIEAQNKIRACGERLSLGLSRA	44	84	9.00e-08	true	A0A1D5QDB6_MACMU-45-70	false
A0A1D5P909_CHICK	GDLVVAIDGVNTDSMTHLEAQNKIKSANYNLSLTLQKS	46	83	9.28e-08	true	A0A1D5P909_CHICK-40-69	false
F7EPE5_MACMU	VAVGDWVLSIDGENAGSLTHIEAQNKIRACGERLSLGLSRA	44	84	9.36e-08	true	false	false
F7EPF0_MACMU	VAVGDWVLSIDGENAGSLTHIEAQNKIRACGERLSLGLSRA	44	84	9.55e-08	true	F7EPF0_MACMU-45-70	false
A0A2I3SZY4_PANTR	VAVGDWVLSIDGENAGSLTHIEAQNKIRACGERLSLGLSRA	44	84	9.60e-08	true	false	false
H2R3Z7_PANTR	VAVGDWVLSIDGENAGSLTHIEAQNKIRACGERLSLGLSRA	44	84	9.60e-08	true	false	false
PDLI7_HUMAN	VAVGDWVLSIDGENAGSLTHIEAQNKIRACGERLSLGLSRA	44	84	9.63e-08	true	false	false
PDLI7_RAT	VAVGDWVLSIDGENAGSLTHIEAQNKIRACGERLSLGLSRA	44	84	9.63e-08	true	false	false
A0A2I3SQN2_PANTR	VAVGDWVLSIDGENAGSLTHIEAQNKIRACGERLSLGLSRA	44	84	9.66e-08	true	false	false
Q3ZBC9_BOVIN	GDLVVAIDGVNTDTMTHLEAQNKIKSASYNLSLTLQKS	46	83	9.68e-08	true	false	false
F6VG61_MONDO	VGVGDWVLSIDGENTSTLTHIEAQNKIRACGEQLSLSLSRA	44	84	1.25e-07	true	false	false
Q0PWB9_DANRE	NLSPGDTILAINGESTESMTHMEAQNRIKACTDQLVLAICRS	42	83	1.73e-07	true	false	false
A0A1D5PJC9_CHICK	VGVGDWVLYIDGESTGTMTHIEAQNRIRACGDRLCLTLSRA	47	87	2.13e-07	true	false	false
A0A0E4B9S2_CHICK	VGVGDWVLYIDGESTGTMTHIEAQNRIRACGDRLCLTLSRA	44	84	2.16e-07	true	false	false
PDLI7_MOUSE	VAVGDWVLNIDGENAGSLTHIEAQNKIRACGERLSLGLSRA	44	84	2.36e-07	true	PDLI7_MOUSE-45-70	false
PDLI7_CHICK	VGVGDWVLYIDGESTGTMTHIEAQNRIRACGDRLCLTLSRA	44	84	2.51e-07	true	false	false
R4GKC8_CHICK	VGVGDWVLYIDGESTGTMTHIEAQNRIRACGDRLCLTLSRA	47	87	2.53e-07	true	false	false
A0A0E4BA89_CHICK	VGVGDWVLYIDGESTGTMTHIEAQNRIRACGDRLCLTLSRA	44	84	2.56e-07	true	false	false
Q0PWB8_DANRE	NLCPGDIILSIQGVSTDGMTHAEAQNNIKDSTNQLFLKIER	42	82	3.78e-07	true	false	false
PDLI7_DANRE	VGVGDWVVSIFDANAEEMTHVEAQNKIRAATDSLKLTLSRA	44	84	4.35e-07	true	false	false
H2TTQ4_TAKRU	NLVPGDFIVAIDGVNTDGMTHLEAQNKIKMASYNLALTMSKS	43	84	5.04e-07	true	false	false
H2RK61_TAKRU	GDIILAINGDSTELMTHMEAQNRIKTCTQQLTLIVTR	49	85	5.58e-07	true	false	false
A0A2I3TMY9_PANTR	GDLIQAINGESTELMTHLEAQNRIKGCHDHLTLSVSR	46	82	5.92e-07	true	false	false
A0A140LH75_DANRE	NLCPGDIILSIQGVSTDGMTHAEAQNNIKDSTNQLFLKIER	39	79	6.10e-07	true	false	false
F7H1G9_MACMU	GDLIQAINGESTELMTHLEAQNRIKGCHDHLTLSVSR	46	82	7.11e-07	true	false	false
Q6DJ22_XENTR	NLCPGDVILAIDGFGTENMTHAEAQDRIKAATDQLCLKIERA	42	83	7.31e-07	true	false	false
A0A1D5Q1R7_MACMU	GDLIQAINGESTELMTHLEAQNRIKGCHDHLTLSVSR	46	82	7.50e-07	true	false	false
F6QL09_MONDO	NLCPGDVIQAINGENADSMTHLEAQNKIKACLDHLTLSVNR	81	121	7.68e-07	true	false	false
F7BM59_XENTR	NLCPGDVILAIDGFGTENMTHAEAQDRIKAATDQLCLKIERA	42	83	7.89e-07	true	false	false
PDLI4_BOVIN	GDLIQAINGESTELMTHLEAQNRIKGCRDHLTLSVSR	46	82	7.98e-07	true	false	false
F7ATH7_XENTR	NLYPGDVILEINGENTENMNHLVAQNKIKACTDQLMLSINR	61	101	8.41e-07	true	false	false
PDLI4_HUMAN	GDLIQAINGESTELMTHLEAQNRIKGCHDHLTLSVSR	46	82	8.76e-07	true	false	false
H2QRG2_PANTR	GDLIQAINGESTELMTHLEAQNRIKGCHDHLTLSVSR	46	82	8.76e-07	true	false	false
F7H1G7_MACMU	GDLIQAINGESTELMTHLEAQNRIKGCHDHLTLSVSR	46	82	8.76e-07	true	false	false
M0R4H5_RAT	GDLIQAINGESTELMTHLEAQNRIKGCHDHLTLSVSR	46	82	8.76e-07	true	false	false
PDLI4_MOUSE	GDLIQAINGESTELMTHLEAQNRIKGCHDHLTLSVSR	46	82	9.35e-07	true	false	false
A0A0G2L644_DANRE	VGVGDWVVSIFDANAEEMTHVEAQNKIRAATDSLKLTLSR	44	83	1.28e-06	true	false	false
Q5SWV3_MOUSE	GDLIQAINGESTELMTHLEAQNRIKGCHDHLTLSVSR	46	82	1.34e-06	true	false	false
Q5BJ67_XENTR	VNVGDWLLQIEGDSTTSMTHIEAQNKIRASSNKLGLVLSR	44	83	1.65e-06	true	false	false
PDLI4_RAT	GDSIQAINGESTELMTHLEAQNRIKGCHDHLTLSVSR	46	82	1.74e-06	true	false	false
B8JIG6_DANRE	NLSPGDIILSIDGVSAENLMHSEAQTLIKDASYQLTLTVER	42	82	1.76e-06	true	false	false
A0A2R8QQB0_DANRE	NLSPGDIILSIDGVSAENLMHSEAQTLIKDASYQLTLTVER	42	82	1.76e-06	true	false	false
F6V544_CANLF	GDLIQAINGESTELMTHLEAQNRIKGCHDHLILSVSR	46	82	2.14e-06	true	false	false
H2SMK8_TAKRU	NLCAGDVILAIEGVPTKDMLHCDAQNKIKESTHRLSLTIER	42	82	2.42e-06	true	false	false
F1QCW0_DANRE	GDIIMEINGLSAGEMLNVEAQNKIKCCTTQLQLLVERPA	47	85	2.73e-06	true	false	false
A0A1L1RM90_CHICK	VGVGDWVLYIDGESTGTMTHIEAQNRIRACGDRLCLTL	47	84	2.78e-06	true	false	false
A0A2I3RY64_PANTR	DLRPGDIIVAINGESAEGMLHAEAQSKIRQSPSPLRLQLDRSQA	42	85	2.82e-06	true	false	false
F1PQW6_CANLF	DLRPGDIIVAINGESAEGMLHAEAQSKIRHSPSPLRLQLDRSPA	42	85	3.76e-06	true	false	false
C9J0X3_HUMAN	DLRPGDIIVAINGESAEGMLHAEAQSKIRQSPSPLRLQLDRSQA	42	85	3.97e-06	true	false	false
A0A087WVI1_HUMAN	DLRPGDIIVAINGESAEGMLHAEAQSKIRQSPSPLRLQLDRSQA	42	85	3.99e-06	true	false	false
F6VY89_XENTR	VNVGDWLLQIEGDSTTSMTHIEAQNKIRASSNKLGLVLSR	44	83	4.30e-06	true	false	false
F7A2X3_MACMU	DLRPGDIIVAINGESAEGMLHAEAQSKIRQSPSPLRLQLDRSQA	42	85	4.37e-06	true	false	false
H2QVV2_PANTR	DLRPGDIIVAINGESAEGMLHAEAQSKIRQSPSPLRLQLDRSQA	292	335	4.53e-06	true	false	false
C9K0F0_HUMAN	DLRPGDIIVAINGESAEGMLHAEAQSKIRQSPSPLRLQLDRSQA	42	85	4.64e-06	true	false	false
C9J760_HUMAN	DLRPGDIIVAINGESAEGMLHAEAQSKIRQSPSPLRLQLDRSQA	42	85	4.80e-06	true	false	false
PDLI2_HUMAN	DLRPGDIIVAINGESAEGMLHAEAQSKIRQSPSPLRLQLDRSQA	42	85	5.90e-06	true	false	false
A0A3Q1LYV9_BOVIN	NLCPGDVILAIDGFGTESMTHADAQDRIKAAGHQLCLKIDRAEA	42	85	6.06e-06	true	false	false
C9JS55_HUMAN	DLRPGDIIVAINGESAEGMLHAEAQSKIRQSPSPLRLQLDRSQA	42	85	6.31e-06	true	false	false
H9EV60_MACMU	DLRPGDIIVAINGESAEGMLHAEAQSKIRQSPSPLRLQLDRSQA	42	85	6.44e-06	true	false	false
C9JSR2_HUMAN	DLRPGDIIVAINGESAEGMLHAEAQSKIRQSPSPLRLQLDRSQA	42	85	6.55e-06	true	false	false
A0A2I3S6H2_PANTR	DLRPGDIIVAINGESAEGMLHAEAQSKIRQSPSPLRLQLDRSQA	42	85	6.61e-06	true	false	false
F7A2Y2_MACMU	DLRPGDIIVAINGESAEGMLHAEAQSKIRQSPSPLRLQLDRSQA	42	85	6.61e-06	true	false	false
PDLI3_BOVIN	NLCPGDVILAIDGFGTESMTHADAQDRIKAAGHQLCLKIDRAEA	42	85	7.24e-06	true	false	false
A0A2I3SPI0_PANTR	DLRPGDIIVAINGESAEGMLHAEAQSKIRQSPSPLRLQLDRSQA	42	85	7.57e-06	true	false	false
A0A3Q1MQS4_BOVIN	NLCPGDVILAIDGFGTESMTHADAQDRIKAAGHQLCLKIDRAEA	42	85	8.35e-06	true	false	false
F6RTM1_MACMU	DLRPGDIIVAINGESAEGMLHAEAQSKIRQSPSPLRLQLDRSQA	42	85	1.03e-05	true	false	false
A0A0G2JSM3_RAT	NLCPGDVILAIDGFGTESMTHADAQDRIKAASYQLCLKIDRA	42	83	1.21e-05	true	false	false
PDLI3_MOUSE	NLCPGDVILAIDGFGTESMTHADAQDRIKAASYQLCLKIDRA	42	83	1.21e-05	true	false	false
A0A2R8Y6L7_HUMAN	NLCPGDVILAIDGFGTESMTHADAQDRIKAAAHQLCLKIDR	38	78	1.22e-05	true	false	false
PDLI3_RAT	NLCPGDVILAIDGFGTESMTHADAQDRIKAASYQLCLKIDRA	42	83	1.38e-05	true	false	false
A0A0G2K9W2_RAT	NLCPGDVILAIDGFGTESMTHADAQDRIKAASYQLCLKIDRA	42	83	1.38e-05	true	false	false
D3ZFR7_RAT	NLCPGDVILAIDGFGTESMTHADAQDRIKAASYQLCLKIDRA	42	83	1.38e-05	true	false	false
A0A1B0GSX6_MOUSE	NLCPGDVILAIDGFGTESMTHADAQDRIKAASYQLCLKIDRA	42	83	1.38e-05	true	false	false
F6Q4Z5_MACMU	NLCPGDVILAIDGFGTESMTHADAQDRIKAAAHQLCLKVDRA	42	83	1.42e-05	true	false	false
C3Z588_BRAFL	NIAPGDVVLRIGSRAAETLTHIEAQNIIKTNDGQLELTLVRG	132	173	1.65e-05	true	false	false
A0A1D5QGS0_MACMU	NLCPGDVILAIDGFGTESMTHADAQDRIKAAAHQLCLKVDRA	42	83	1.67e-05	true	false	false
PDLI2_BOVIN	DLRPGDIIVSINGESAKDMLHAEAQSKIRQSPSPLRLQLDRPQA	42	85	1.82e-05	true	false	false
A0A1D5RF04_MACMU	NLCPGDVILAIDGFGTESMTHADAQDRIKAAAHQLCLKVDRA	42	83	1.90e-05	true	false	false
J9NXY7_CANLF	MTHLEAQNKIKGCTDNMTLTVTRS	1	24	1.94e-05	true	false	false
A0A3Q2UH56_CHICK	NLCPGDIIVAINGLSTENMTHNDAQERIKAAAHQLSLRIERA	42	83	2.26e-05	true	false	false
PDLI3_CHICK	NLCPGDIIVAINGLSTENMTHNDAQERIKAAAHQLSLRIERA	42	83	2.26e-05	true	false	false
F1NHA9_CHICK	NLCPGDIIVAINGLSTENMTHNDAQERIKAAAHQLSLRIERA	42	83	2.36e-05	true	false	false
A0A2I3RMA0_PANTR	NLCPGDVILAIDGFGTESMTHADAQDRIKAAAHQLCLKIDRG	42	83	3.38e-05	true	false	false
A0A087WYF8_HUMAN	NLCPGDVILAIDGFGTESMTHADAQDRIKAAAHQLCLKIDRG	42	83	3.38e-05	true	false	false
K7DRB5_PANTR	NLCPGDVILAIDGFGTESMTHADAQDRIKAAAHQLCLKIDRG	42	83	3.92e-05	true	false	false
H2QQJ0_PANTR	NLCPGDVILAIDGFGTESMTHADAQDRIKAAAHQLCLKIDRG	42	83	4.38e-05	true	false	false
PDLI3_HUMAN	NLCPGDVILAIDGFGTESMTHADAQDRIKAAAHQLCLKIDRG	42	83	4.38e-05	true	false	false
J9P965_CANLF	NLCPGDVILAIDGFGTESMTHADAQDRIKAAAHQLCLKIDRG	42	83	4.38e-05	true	false	false
F6VMC1_MONDO	NLCPGDIILAIDGFGTETMTHADAQDRIKAAGHQLCLKIDRA	42	83	4.73e-05	true	false	false
A0A2I3TUW4_PANTR	NLCPGDVILAIDGFGTESMTHADAQDRIKAAAHQLCLKIDRG	42	83	4.96e-05	true	false	false
E9Q996_MOUSE	DLRPGDIIVAINGQSAENMLHAEAQSKIRQSASPLRLQLDRS	42	83	5.01e-05	true	false	false
PDLI2_MOUSE	DLRPGDIIVAINGQSAENMLHAEAQSKIRQSASPLRLQLDRS	42	83	5.57e-05	true	false	false
PDLI2_RAT	DLRPGDIIVAINGESAESMLHAEAQSKIRQSASPLRLQLDRS	42	83	6.95e-05	true	false	false
C9J542_HUMAN	MTHLEAQNRIKGCHDHLTLSVSRP	1	24	1.07e-04	true	false	false
F7G0B4_MONDO	DLRPGDVIVAINGESAGGMLHAEAQTLIRGLAPGPSMT	40	77	1.13e-04	true	F7G0B4_MONDO-46-63	false
A7RKY1_NEMVE	LRVEDQILSINGMGCEDMTHMEAQESIKRTGNALRLQVRR	46	85	1.15e-04	true	false	false
A8Y5C3_MOUSE	MTHLEAQNRIKGCHDHLTLSVSRP	1	24	1.28e-04	true	false	false
H2S0S4_TAKRU	VGVGDWVVSINDANAEDMTHVEAQNTIRAC	44	73	1.34e-04	true	false	false
F6RZQ8_ORNAN	GDVILAIDGFGTETMTHADAQDRIKAAAHQLCLKI	16	50	1.36e-04	true	false	false
C9J123_HUMAN	QVGDLVLHINGESTQGLTHAQAVERIRAGGPQLHLVIRR	41	79	1.37e-04	true	false	false
H2XRX3_CIOIN	LKPGDVIMAINGNDTSQSTHLDAQNQVKNSKTTLTLSIER	43	82	1.47e-04	true	false	false
F7CMN8_MACMU	QVGDLVLHINGESTQGLTHAQAVDRIRAGGPQLHLVLRR	93	131	1.51e-04	true	false	false
F7CRE3_ORNAN	GDVILAIDGFGTETMTHADAQDRIKAAAHQLCLKI	16	50	1.57e-04	true	false	false
F1MMT3_BOVIN	LRVGDRIVTICGTSTEGMTHTQAVNLLKNASGSIEM	1907	1942	1.86e-04	true	false	false
F5H1U9_HUMAN	LRVGDRIVTICGTSTEGMTHTQAVNLLKNASGSIEM	1921	1956	1.94e-04	true	false	false
F6T1W3_MACMU	LRVGDRIVTICGTSTEGMTHTQAVNLLKNASGSIEM	1922	1957	1.95e-04	true	false	false
A0A2I3SG76_PANTR	LRVGDRIVTICGTSTEGMTHTQAVNLLKNASGSIEM	1921	1956	1.95e-04	true	false	false
MPDZ_HUMAN	LRVGDRIVTICGTSTEGMTHTQAVNLLKNASGSIEM	1907	1942	1.95e-04	true	false	false
H2R430_PANTR	LRVGDRIVTICGTSTEGMTHTQAVNLLKNASGSIEM	1869	1904	1.95e-04	true	false	false
F6T1X2_MACMU	LRVGDRIVTICGTSTEGMTHTQAVNLLKNASGSIEM	1921	1956	1.97e-04	true	false	false
A0A2I3S0Z6_PANTR	LRVGDRIVTICGTSTEGMTHTQAVNLLKNASGSIEM	1908	1943	1.97e-04	true	false	false
A0A2I3SHY7_PANTR	LRVGDRIVTICGTSTEGMTHTQAVNLLKNASGSIEM	1884	1919	1.97e-04	true	false	false
A0A2I3T7X5_PANTR	LRVGDRIVTICGTSTEGMTHTQAVNLLKNASGSIEM	1878	1913	1.97e-04	true	false	false
A0A2J8M4P0_PANTR	LRVGDRIVTICGTSTEGMTHTQAVNLLKNASGSIEM	1874	1909	2.01e-04	true	false	false
A0A1D5Q522_MACMU	LRVGDRIVTICGTSTEGMTHTQAVNLLKNASGSIEM	1879	1914	2.03e-04	true	false	false
A0A1D5R4B6_MACMU	LRVGDRIVTICGTSTEGMTHTQAVNLLKNASGSIEM	1875	1910	2.04e-04	true	false	false
A0A075B6R8_HUMAN	KLRVGDRIVTICGTSTEGMTHTQAVNLLKNASGSIEM	447	483	2.07e-04	true	false	false
A0A1D5RKH3_MACMU	KLRVGDRIVTICGTSTEGMTHTQAVNLLKNASGSIEM	447	483	2.09e-04	true	false	false
A0A3Q1MJA2_BOVIN	KLRVGDRIVTICGTSTEGMTHTQAVNLLKNASGSIEM	599	635	2.10e-04	true	false	false
A0A3Q1MTH5_BOVIN	KLRVGDRIVTICGTSTEGMTHTQAVNLLKNASGSIEM	734	770	2.12e-04	true	false	false
A0A3Q1MJR5_BOVIN	KLRVGDRIVTICGTSTEGMTHTQAVNLLKNASGSIEM	728	764	2.16e-04	true	false	false
B7ZB24_HUMAN	LRVGDRIVTICGTSTEGMTHTQAVNLLKNASGSIEM	766	801	2.17e-04	true	false	false
A0A3Q1LKW6_BOVIN	LRVGDRIVTICGTSTEGMTHTQAVNLLKNASGSIEM	703	738	2.19e-04	true	false	false
H0YGQ3_HUMAN	LRVGDRIVTICGTSTEGMTHTQAVNLLKNASGSIEM	843	878	2.23e-04	true	false	false
F6VMI2_MACMU	LEVGDLVLHINGESTQGLTHAQAVDRIRAGGPQLHLVLRR	168	207	2.28e-04	true	false	false
A0A3Q1M370_BOVIN	KLRVGDRIVTICGTSTEGMTHTQAVNLLKNASGSIEM	625	661	2.28e-04	true	false	false
F1PGC1_CANLF	LRVGDRIVTICGTSTEGMTHTQAVNLLKNAPGSIEM	1874	1909	2.45e-04	true	false	false
F1PGB9_CANLF	LRVGDRIVTICGTSTEGMTHTQAVNLLKNAPGSIEM	1907	1942	2.47e-04	true	false	false
A0A087WUY6_HUMAN	QVGDLVLHINGESTQGLTHAQAVERIRAGGPQLHLVIRR	93	131	3.19e-04	true	false	false
A0A2I3SWC8_PANTR	QVGDLVLHINGESTQGLTHAQAVERIRAGGPQLHLVIRR	93	131	3.30e-04	true	false	false
A0A2I3RC01_PANTR	LEVGDLVLHINGESTQGLTHAQAVERIRAGGPQLHLVIRR	109	148	3.37e-04	true	false	false
A0A024QZ18_HUMAN	LEVGDLVLHINGESTQGLTHAQAVERIRAGGPQLHLVIRR	109	148	3.37e-04	true	false	false
A0A087X1L4_HUMAN	LEVGDLVLHINGESTQGLTHAQAVERIRAGGPQLHLVIRR	101	140	4.10e-04	true	false	false
A0A087X263_HUMAN	QVGDLVLHINGESTQGLTHAQAVERIRAGGPQLHLVIRR	93	131	4.19e-04	true	false	false
A0A2I3SZI9_PANTR	LEVGDLVLHINGESTQGLTHAQAVERIRAGGPQLHLVIRR	168	207	4.89e-04	true	false	false
MAGIX_HUMAN	LEVGDLVLHINGESTQGLTHAQAVERIRAGGPQLHLVIRR	168	207	4.93e-04	true	false	false
Q8CVF0_LEPIN	IRSGDVILAVDGKSIKGILLDKVVEKIKGKKGSKVALTIQR	269	309	5.56e-04	true	false	false
A0A0I9N4K6_BRUMA	NVRKGDALLQVNGVNLRNATHAEAARALKEAMNPVSLTLQ	504	543	0.001	true	false	false
A0A1D5QDB6_MACMU-45-70	AVGDWVLSIDGENAGSLTHIEAQNKI	45	70	0	true	A0A1D5QDB6_MACMU-45-70	false
F6YVJ0_MACMU	IGDVVLSIDGISAQGMTHLEAQNKI	46	70	1.12e-05	true	F6YVJ0_MACMU-43-86	false
B8JJB1_MOUSE	AVGDWVLNIDGENA	45	58	7.05e-04	true	false	false
A0A452DI64_BOVIN-45-74	AVGDWVLSIDGENAGGLTHIEAQNKIRACG	45	74	0	true	A0A452DI64_BOVIN-45-74	false
A0A3Q0KF90_SCHMA	GDEILSINGENARILSHEEATQKIRSAG	136	163	1.13e-04	true	false	false
G4VBR8_SCHMA	GDEILSINGENARILSHEEATQKIRSAG	136	163	1.26e-04	true	false	false
F1MSW3_BOVIN	GDLVLHINGESTQGLTHVEVVDRIRRGG	174	201	2.50e-04	true	false	false
H2XKB3_CIOIN	GYWIEKVNGEDFTNLGHHEAQNKIKSAG	46	73	0.001	true	false	false
A0A1D5P909_CHICK-40-69	QSQMNQGDLVVAIDGVNTDSMTHLEAQNKI	40	69	0	true	A0A1D5P909_CHICK-40-69	false
A0A0D9SFR4_HUMAN-21-58	VVLSIDGINAQGMTHLEAQNKIKGCTGSLNMTLQRASA	21	58	0	true	A0A0D9SFR4_HUMAN-21-58	false
F7BLK7_ORNAN-4-24	LEAQNKIKSCTGSLNLTLQRA	4	24	0	true	F7BLK7_ORNAN-4-24	false
F6TY50_XENTR-48-69	LVVAIDGVNTDGMTHLEAQNKI	48	69	0	true	F6TY50_XENTR-48-69	false
