## Supplementary Data 2 for "Census of exposed aggregation-prone regions in proteomes": cluster_109.csv

ID	sequence	start	stop	p-value	conserved	ID_EAR	TM	low_complexity
A0A1D5Q123_MACMU-1332-1349	NEELIKVEGTKIVLGKQL	1332	1349	0	true	A0A1D5Q123_MACMU-1332-1349	false
F6YJ11_ORNAN	NEELIKVEGTKIVLGKQL	578	595	5.01e-06	true	false	false
H2USG5_TAKRU	NEELIKVEGTKIVLGKQL	1290	1307	7.28e-06	true	H2USG5_TAKRU-1290-1307	false
Q1LYC2_DANRE	NEELIKVEGTKIVLGKQL	1378	1395	7.67e-06	true	Q1LYC2_DANRE-1378-1395	false
A0A3Q1LYT1_BOVIN	NEELIKVEGTKIVLGKQL	1314	1331	8.28e-06	true	A0A3Q1LYT1_BOVIN-1314-1331	false
A0A3Q1LZX3_BOVIN	NEELIKVEGTKIVLGKQL	1333	1350	8.34e-06	true	A0A3Q1LZX3_BOVIN-1333-1350	false
F1MF62_BOVIN	NEELIKVEGTKIVLGKQL	1331	1348	8.60e-06	true	F1MF62_BOVIN-1331-1348	false
A0A3Q1MSE2_BOVIN	NEELIKVEGTKIVLGKQL	1330	1347	8.60e-06	true	A0A3Q1MSE2_BOVIN-1330-1347	false
A0A3Q1MJ24_BOVIN	NEELIKVEGTKIVLGKQL	1317	1334	8.60e-06	true	A0A3Q1MJ24_BOVIN-1317-1334	false
A0A3Q1MCD8_BOVIN	NEELIKVEGTKIVLGKQL	1311	1328	8.60e-06	true	A0A3Q1MCD8_BOVIN-1311-1328	false
A0A3Q1M512_BOVIN	NEELIKVEGTKIVLGKQL	1306	1323	8.60e-06	true	A0A3Q1M512_BOVIN-1306-1323	false
A0A3Q1M1Y1_BOVIN	NEELIKVEGTKIVLGKQL	1317	1334	8.61e-06	true	A0A3Q1M1Y1_BOVIN-1317-1334	false
A0A2I3TBM8_PANTR	NEELIKVEGTKIVLGKQL	1330	1347	8.80e-06	true	false	false
A0A3Q1MEP0_BOVIN	NEELIKVEGTKIVLGKQL	1313	1330	9.35e-06	true	A0A3Q1MEP0_BOVIN-1313-1330	false
F6R4N9_MONDO	NEELIKVEGTKIVLGKQL	1353	1370	9.49e-06	true	F6R4N9_MONDO-1353-1370	false
TAF1_HUMAN	NEELIKVEGTKIVLGKQL	1312	1329	9.50e-06	true	TAF1_HUMAN-1312-1329	false
A0A3Q1LX55_BOVIN	NEELIKVEGTKIVLGKQL	1345	1362	9.64e-06	true	A0A3Q1LX55_BOVIN-1345-1362	false
J9NZ21_CANLF	NEELIKVEGTKIVLGKQL	1333	1350	9.86e-06	true	J9NZ21_CANLF-1333-1350	false
F6VX35_MACMU	NEELIKVEGTKIVLGKQL	1333	1350	9.86e-06	true	F6VX35_MACMU-1333-1350	false
K7AL03_PANTR	NEELIKVEGTKIVLGKQL	1333	1350	9.86e-06	true	K7AL03_PANTR-1333-1350	false
A0A1D5QLQ1_MACMU	NEELIKVEGTKIVLGKQL	1333	1350	9.86e-06	true	A0A1D5QLQ1_MACMU-1333-1350	false
F6UPV2_CANLF	NEELIKVEGTKIVLGKQL	1333	1350	9.86e-06	true	F6UPV2_CANLF-1333-1350	false
A0A2I3TM78_PANTR	NEELIKVEGTKIVLGKQL	1333	1350	1.01e-05	true	A0A2I3TM78_PANTR-1333-1350	false
F6UC59_MACMU	NEELIKVEGTKIVLGKQL	1333	1350	1.01e-05	true	F6UC59_MACMU-1333-1350	false
A0A2I3TDA5_PANTR	NEELIKVEGTKIVLGKQL	1333	1350	1.01e-05	true	A0A2I3TDA5_PANTR-1333-1350	false
A0A2I3RN59_PANTR	NEELIKVEGTKIVLGKQL	1333	1350	1.01e-05	true	A0A2I3RN59_PANTR-1333-1350	false
F6ZKE6_XENTR	NEELIKVEGTKIVLGKQL	1283	1300	1.07e-05	true	F6ZKE6_XENTR-1283-1300	false
TAF1_MOUSE	NEELIKVEGTKIVLGKQL	1333	1350	1.13e-05	true	TAF1_MOUSE-1333-1350	false
D3YZK4_MOUSE	NEELIKVEGTKIVLGKQL	1344	1361	1.16e-05	true	D3YZK4_MOUSE-1344-1361	false
B1Q2W7_MOUSE	NEELIKVEGTKIVLGKQL	1333	1350	1.16e-05	true	B1Q2W7_MOUSE-1333-1350	false
S4R1B9_MOUSE	NEELIKVEGTKIVLGKQL	1333	1350	1.16e-05	true	S4R1B9_MOUSE-1333-1350	false
A0A1D5R6N5_MACMU	NEELIKVEGTKIVLGKQL	1310	1327	1.19e-05	true	A0A1D5R6N5_MACMU-1310-1327	false
A0A1D5QEA5_MACMU	NEELIKVEGTKIVLGKQL	1325	1342	1.24e-05	true	A0A1D5QEA5_MACMU-1325-1342	false
A0A3Q2TZW2_CHICK	NEELIKVEGTKIVLGKQL	1313	1330	1.50e-05	true	A0A3Q2TZW2_CHICK-1313-1330	false
F1P5U7_CHICK	NEELIKVEGTKIVLGKQL	1313	1330	1.50e-05	true	F1P5U7_CHICK-1313-1330	false
TAF1L_HUMAN	NEELIKVEGTKIVFGKQL	1331	1348	2.72e-05	true	false	false
H0Y9L7_HUMAN	NEELIKVEGTKIVLGKQL	223	240	3.41e-05	true	H0Y9L7_HUMAN-223-240	false
C3Y3A3_BRAFL	DENLIKVEGTKLILGKSL	1424	1441	0.001	true	false	false
