## Supplementary Data 2 for "Census of exposed aggregation-prone regions in proteomes": cluster_110.csv

ID	sequence	start	stop	p-value	conserved	ID_EAR	TM	low_complexity
A0A1L1STM2_MOUSE-105-117	YGVTSSVGTMQGA	105	117	0	true	A0A1L1STM2_MOUSE-105-117	false
TBRG1_MOUSE	YGVTSSVGTMQGA	105	117	4.05e-05	true	TBRG1_MOUSE-105-117	false
M0RDI3_RAT	YGVTSSVGTIQGA	105	117	1.26e-04	true	M0RDI3_RAT-105-117	false
TBRG1_RAT	YGVTSSVGTIQGA	105	117	1.26e-04	true	TBRG1_RAT-105-117	false
A0A2I3SDQ0_PANTR	YGVASSVGTIQGA	106	118	4.29e-04	true	false	false
H2R4W7_PANTR	YGVASSVGTIQGA	106	118	4.89e-04	true	false	false
F8W6N5_HUMAN	YGVASSVGTIQGA	106	118	5.13e-04	true	F8W6N5_HUMAN-106-118	false
A0A2J8N1Q2_PANTR	YGVASSVGTIQGA	106	118	5.13e-04	true	A0A2J8N1Q2_PANTR-106-118	false
F6Y471_MACMU	YGVASSVGTIQGA	106	118	5.30e-04	true	false	false
TBRG1_HUMAN	YGVASSVGTIQGA	106	118	5.52e-04	true	false	false
F6Y462_MACMU	YGVASSVGTIQGA	106	118	6.23e-04	true	false	false
