## Supplementary Data 2 for "Census of exposed aggregation-prone regions in proteomes": cluster_111.csv

ID	sequence	start	stop	p-value	conserved	ID_EAR	TM	low_complexity
A0A0A0MRE5_HUMAN-290-313	LQLDQKEDSQSRQGGYSMHQLQGN	290	313	0	true	A0A0A0MRE5_HUMAN-290-313	false
A0A3Q1LJH0_BOVIN	LQLDQKEDSQSRQGGYSMHQLQGN	238	261	1.99e-09	true	A0A3Q1LJH0_BOVIN-238-261	false
A0A3Q1MKJ4_BOVIN	LQLDQKEDSQSRQGGYSMHQLQGN	291	314	2.14e-09	true	A0A3Q1MKJ4_BOVIN-291-314	false
E1B7Z1_BOVIN	LQLDQKEDSQSRQGGYSMHQLQGN	297	320	2.19e-09	true	E1B7Z1_BOVIN-297-320	false
F7GZM3_MACMU	LQLDQKEDSQSRQGGYSMHQLQGN	105	128	2.36e-09	true	F7GZM3_MACMU-105-128	false
F1PW09_CANLF	LQLDQKEDSQSRQGGYSMHQLQGN	297	320	2.37e-09	true	F1PW09_CANLF-297-320	false
A0A3Q2U0Z6_CHICK	LQLDQKEDSQSRQGGYSMHQLQGN	281	304	2.37e-09	true	A0A3Q2U0Z6_CHICK-281-304	false
A0A1D5P9X9_CHICK	LQLDQKEDSQSRQGGYSMHQLQGN	298	321	2.41e-09	true	A0A1D5P9X9_CHICK-298-321	false
A0A1D5Q4B3_MACMU	LQLDQKEDSQSRQGGYSMHQLQGN	290	313	2.41e-09	true	A0A1D5Q4B3_MACMU-290-313	false
ASAP1_HUMAN	LQLDQKEDSQSRQGGYSMHQLQGN	297	320	2.46e-09	true	ASAP1_HUMAN-297-320	false
A0A2I3TKP4_PANTR	LQLDQKEDSQSRQGGYSMHQLQGN	290	313	2.47e-09	true	A0A2I3TKP4_PANTR-290-313	false
K7D7X0_PANTR	LQLDQKEDSQSRQGGYSMHQLQGN	297	320	2.48e-09	true	K7D7X0_PANTR-297-320	false
A0A2I3S0H8_PANTR	LQLDQKEDSQSRQGGYSMHQLQGN	297	320	2.49e-09	true	A0A2I3S0H8_PANTR-297-320	false
A0A2I3SEJ0_PANTR	LQLDQKEDSQSRQGGYSMHQLQGN	256	279	2.53e-09	true	A0A2I3SEJ0_PANTR-256-279	false
A0A1D5PM34_CHICK	LQLDQKEDSQSRQGGYSMHQLQGN	298	321	2.57e-09	true	A0A1D5PM34_CHICK-298-321	false
F7GY20_MACMU	LQLDQKEDSQSRQGGYSMHQLQGN	235	258	2.57e-09	true	F7GY20_MACMU-235-258	false
F7F426_MONDO	LQLDQKEDSQSRQGGYSMHQLQGN	297	320	2.58e-09	true	F7F426_MONDO-297-320	false
A0A3Q2U612_CHICK	LQLDQKEDSQSRQGGYSMHQLQGN	298	321	2.58e-09	true	A0A3Q2U612_CHICK-298-321	false
A0A2I3TGH6_PANTR	LQLDQKEDSQSRQGGYSMHQLQGN	256	279	2.58e-09	true	A0A2I3TGH6_PANTR-256-279	false
A0A2I3TNC2_PANTR	LQLDQKEDSQSRQGGYSMHQLQGN	256	279	2.60e-09	true	A0A2I3TNC2_PANTR-256-279	false
F7FY00_ORNAN	LQLDQKEDSQSRQGGYSMHQLQGN	297	320	2.90e-09	true	F7FY00_ORNAN-297-320	false
H2TE64_TAKRU	LQLDQKEDSQSKQGGYSMHQLQGN	235	258	6.60e-09	true	H2TE64_TAKRU-235-258	false
A0A0G2K451_RAT	LQLDPKEDSQSRQGGYSMHQLQGN	105	128	6.77e-09	true	false	false
E9QMJ1_MOUSE	LQLDPKEDSQSRQGGYSMHQLQGN	277	300	6.92e-09	true	false	false
H3BKD4_MOUSE	LQLDPKEDSQSRQGGYSMHQLQGN	297	320	7.04e-09	true	false	false
A0A0G2JZQ0_RAT	LQLDPKEDSQSRQGGYSMHQLQGN	235	258	7.27e-09	true	false	false
E7FGT3_DANRE	LQVDQKEDSQSKQGGYSMHQLQGN	277	300	1.09e-08	true	E7FGT3_DANRE-277-300	false
E9QHH4_DANRE	LQVDQKEDSQSKQGGYSMHQLQGN	296	319	1.10e-08	true	E9QHH4_DANRE-296-319	false
A0A2R8QMT3_DANRE	LQVDQKEDSQSKQGGYSMHQLQGN	277	300	1.13e-08	true	A0A2R8QMT3_DANRE-277-300	false
A0A2R8PVI8_DANRE	LQVDQKEDSQSKQGGYSMHQLQGN	297	320	1.14e-08	true	A0A2R8PVI8_DANRE-297-320	false
A0A2R8RLQ8_DANRE	LQVDQKEDSQSKQGGYSMHQLQGN	277	300	1.16e-08	true	A0A2R8RLQ8_DANRE-277-300	false
A0A2R8RMX4_DANRE	LQVDQKEDSQSKQGGYSMHQLQGN	277	300	1.19e-08	true	A0A2R8RMX4_DANRE-277-300	false
F1QBI5_DANRE	LQLDQKEDSQSKQSGYSMHQLQGN	278	301	2.16e-08	true	F1QBI5_DANRE-278-301	false
A0A0R4IM47_DANRE	LQLDQKEDSQSKQSGYSMHQLQGN	297	320	2.25e-08	true	A0A0R4IM47_DANRE-297-320	false
B3DI91_DANRE	LQLDQKEDSQSKQSGYSMHQLQGN	277	300	2.25e-08	true	B3DI91_DANRE-277-300	false
A0A3Q1MGK5_BOVIN	LQLDQKEVGGDSQSRQGGYSMHQLQGN	297	323	4.03e-08	true	false	false
ASAP1_BOVIN	LQLDQKESRRDSQSRQGGYSMHQLQGN	297	323	4.06e-08	true	false	false
H0YBF7_HUMAN	LQLDQKESRRDSQSRQGGYSMHQLQGN	115	141	4.58e-08	true	false	false
A0A1D5QH10_MACMU	LQLDQKEVSGLHDSQSRQGGYSMHQLQGN	241	269	1.25e-07	true	false	false
A0A3Q2U248_CHICK	LAADLYNDSQSRQGGYSMHQLQGN	269	292	3.85e-06	true	false	false
A0A2I3RRI2_PANTR	LQLDQKEVSGLHVYNRANSDSQSRQGGYSMHQLQGN	235	270	4.10e-06	true	false	false
ASAP1_MOUSE	RRDSQSRQGGYSMHQLQGN	317	335	4.69e-06	true	false	false
F7FXZ6_ORNAN	RRDSQSRQGGYSMHQLQGN	316	334	5.82e-06	true	false	false
E9QN63_MOUSE	DSQSRQGGYSMHQLQGN	319	335	6.17e-06	true	false	false
H3BL41_MOUSE	DSQSRQGGYSMHQLQGN	296	312	6.17e-06	true	false	false
E9QMI7_MOUSE	DSQSRQGGYSMHQLQGN	319	335	6.18e-06	true	false	false
H3BKE6_MOUSE	DSQSRQGGYSMHQLQGN	316	332	6.18e-06	true	false	false
H3BJY2_MOUSE	DSQSRQGGYSMHQLQGN	316	332	6.36e-06	true	false	false
ASAP1_RAT	DSQSRQGGYSMHQLQGN	316	332	6.41e-06	true	false	false
A0A0G2JX76_RAT	DSQSRQGGYSMHQLQGN	258	274	6.57e-06	true	false	false
F1NKX8_CHICK	LQVDQKEDSQIRQSTAYSLHQPQGN	376	400	2.12e-05	true	false	false
A0A3Q2U237_CHICK	LQLEQREDVGSKQARYNMHQLQGN	277	300	3.84e-05	true	false	false
F6X4K5_XENTR	RRDSQSKQAGYSMHQLQGN	256	274	4.06e-05	true	false	false
A0A1D5PPM4_CHICK	LQLEQREDVGSKQARYNMHQLQGN	277	300	4.08e-05	true	false	false
A0A1D5P5F3_CHICK	LQVDQKEDSQIRQSTAYSLHQPQGN	376	400	5.29e-05	true	false	false
Q5TZC7_DANRE	LQSECKEDAQSKQNAGYSLHQLQGN	277	301	5.72e-05	true	Q5TZC7_DANRE-285-301	false
Q5RG20_DANRE	LQVEQKEDSQVRQSATYSLHQPQGN	277	301	6.00e-05	true	false	false
F1P945_CANLF	LQVEQKEDSQIRQSTAYSLHQPQGN	277	301	6.52e-05	true	false	false
A0A1D5Q7M9_MACMU	LQVEQKEDSQIRQSTAYSLHQPQGN	277	301	6.88e-05	true	false	false
F7FJ57_MACMU	LQVEQKEDSQIRQSTAYSLHQPQGN	277	301	7.09e-05	true	false	false
ASAP2_HUMAN	LQVEQKEDSQIRQSTAYSLHQPQGN	277	301	7.15e-05	true	false	false
F7E4S1_XENTR	LQVEQKEDSQIRQSVAYSLHQPQGN	210	234	8.06e-05	true	false	false
A0A2I3TEW1_PANTR	LQVEQKEDSQLRQSTAYSLHQPQGN	277	301	8.20e-05	true	false	false
K7B5C3_PANTR	LQVEQKEDSQLRQSTAYSLHQPQGN	277	301	8.66e-05	true	false	false
K7C6F3_PANTR	LQVEQKEDSQLRQSTAYSLHQPQGN	277	301	8.78e-05	true	false	false
H2QHE7_PANTR	LQVEQKEDSQLRQSTAYSLHQPQGN	277	301	8.78e-05	true	false	false
D3YX85_MOUSE	LQVEQKEDSQLRQSTAYSLHQPQGN	277	301	8.86e-05	true	false	false
A0A0G2K808_RAT	LQVEQKEDSQLRQSTAYSLHQPQGN	229	253	1.09e-04	true	false	false
A0A1D5RHU2_MACMU	LQVEQKEDSQIRQSTAYSLHQPQGN	277	301	1.30e-04	true	false	false
E7FF53_DANRE	KEDSLSRQTVYSMHQLQGN	282	300	1.40e-04	true	false	false
H2UGG6_TAKRU	LQVEQKEDSQVRPSTTYSLHQPQGN	303	327	2.65e-04	true	false	false
H2UGG3_TAKRU	LQVEQKEDSQVRPSTTYSLHQPQGN	277	301	2.75e-04	true	false	false
H2UGG2_TAKRU	LQVEQKEDSQVRPSTTYSLHQPQGN	303	327	2.75e-04	true	false	false
H2UGG1_TAKRU	LQVEQKEDSQVRPSTTYSLHQPQGN	281	305	2.90e-04	true	false	false
F1N0S1_BOVIN	LQLESREESLSRKNSGGGYSIHQHQGN	290	316	5.67e-04	true	false	false
A0A3Q1N7N1_BOVIN	LQLESREESLSRKNSGGGYSIHQHQGN	272	298	5.89e-04	true	false	false
H2UGG4_TAKRU	LQVEQKEDSQVRPSTTYSLHQPQGN	277	301	6.17e-04	true	false	false
A0A1D5RL56_MACMU-254-271	LSSQLRQGGYSMHQLQGN	254	271	0	true	A0A1D5RL56_MACMU-254-271	false
A0A0A0MRE5_HUMAN	SQSRQGGYSMHQLQGN	298	313	5.41e-05	true	A0A0A0MRE5_HUMAN-290-313	false
