## Supplementary Data 2 for "Census of exposed aggregation-prone regions in proteomes": cluster_112.csv

ID	sequence	start	stop	p-value	conserved	ID_EAR	TM	low_complexity
A0A0B4KEY4_DROME-691-758	YQQSIAIMNMNLQDIQQDIHRLATQQSQMQAQHLQAQQLMQAQQIANMLNQQQTYGSQQHLADHHYQQ	691	758	0	true	A0A0B4KEY4_DROME-691-758	false
A0A0B4KFA4_DROME	YQQSIAIMNMNLQDIQQDIHRLATQQSQMQAQHLQAQQLMQAQQIANMLNQQQTYGSQQHLADHHYQQ	707	774	1.05e-22	true	A0A0B4KFA4_DROME-707-774	false
E1JH91_DROME	YQQSIAIMNMNLQDIQQDIHRLATQQSQMQAQHLQAQQLMQAQQIANMLNQQQTYGSQQHLADHHYQQ	691	758	1.09e-22	true	E1JH91_DROME-691-758	false
E1JH90_DROME	YQQSIAIMNMNLQDIQQDIHRLATQQSQMQAQHLQAQQLMQAQQIANMLNQQQTYGSQQHLADHHYQQ	691	758	1.13e-22	true	E1JH90_DROME-691-758	false
B7YZJ1_DROME	YQQSIAIMNMNLQDIQQDIHRLATQQSQMQAQHLQAQQLMQAQQIANMLNQQQTYGSQQHLADHHYQQ	670	737	1.19e-22	true	B7YZJ1_DROME-670-737	false
B7YZJ2_DROME	YQQSIAIMNMNLQDIQQDIHRLATQQSQMQAQHLQAQQLMQAQQIANMLNQQQTYGSQQHLADHHYQQ	691	758	1.27e-22	true	B7YZJ2_DROME-691-758	false
A0A0B4KET5_DROME	YQQSIAIMNMNLQDIQQDIHRLATQQSQMQAQHLQAQQLMQAQQIANMLNQQTYGSQQHLADHHYQQ	742	808	2.00e-21	true	A0A0B4KET5_DROME-742-808	false
PTRO_DROME	YQQSIAIMNMNLQDIQQDIHRLATQQSQMQAQHLQAQQLMQAQQIANMLNQ	670	720	2.93e-13	true	false	false
A0A0B4KFU3_DROME	QQQTYGSQQHLADHHYQQ	610	627	1.80e-06	true	A0A0B4KFU3_DROME-604-626	false
A0A0B4KG58_DROME	QQTYGSQQHLADHHYQQ	657	673	4.08e-06	true	A0A0B4KG58_DROME-651-672	false
A0A0B4KFU3_DROME-604-626	VDLDKYQQQTYGSQQHLADHHYQ	604	626	0	true	A0A0B4KFU3_DROME-604-626	false
A0A0B4KEY4_DROME	QQQTYGSQQHLADHHYQ	741	757	1.67e-06	true	A0A0B4KEY4_DROME-691-758	false
