## Supplementary Data 2 for "Census of exposed aggregation-prone regions in proteomes": cluster_113.csv

ID	sequence	start	stop	p-value	conserved	ID_EAR	TM	low_complexity
F6UDV6_XENTR-767-819	QSIIGAHAGSLMGPTQTQNQFLQQNQFPASTGTISVGLGQTGAAAAVSQQGQA	767	819	0	true	F6UDV6_XENTR-767-819	false
A0A3Q2U478_CHICK	QNMMGAHSNNMMGQAPTQNQFLPQNQFPASTGAMNVNNVGMGQSAAQAGVAQQGQ	785	839	3.06e-12	true	A0A3Q2U478_CHICK-813-840	false
F1NGB5_CHICK	QNMMGAHSNNMMGQAPTQNQFLPQNQFPASTGAMNVNNVGMGQSAAQAGVAQQGQ	743	797	3.06e-12	true	F1NGB5_CHICK-771-798	false
A0A1D5PPD0_CHICK	QNMMGAHSNNMMGQAPTQNQFLPQNQFPASTGAMNVNNVGMGQSAAQAGVAQQGQ	785	839	3.11e-12	true	A0A1D5PPD0_CHICK-813-840	false
A0A1D5P8H8_CHICK	QNMMGAHSNNMMGQAPTQNQFLPQNQFPASTGAMNVNNVGMGQSAAQAGVAQQGQ	785	839	3.16e-12	true	A0A1D5P8H8_CHICK-813-840	false
F6XWM7_ORNAN	QNMMGAHSNNMMGQAPSQNQFLPQNQFPASSGAMNVNSVGIGQSTAQAGVSQQGQ	774	828	6.30e-12	true	F6XWM7_ORNAN-802-829	false
A0A0U1RPQ3_MOUSE	NMMGTHANNIMAQAPTQNQFLPQNQFPSSSGAMSVNSVGMGQPAAQAGVSQ	197	247	5.00e-10	true	A0A0U1RPQ3_MOUSE-230-247	false
A0A0U1RPL2_MOUSE	NMMGTHANNIMAQAPTQNQFLPQNQFPSSSGAMSVNSVGMGQPAAQAGVSQGQ	309	361	8.48e-10	true	A0A0U1RPL2_MOUSE-340-361	false
F7E905_MONDO	QNMMGAHSNNLMGQAPSQTQFLPQNQFSTSGGAMNVNSVGMGQSTAQAAVTQQGQ	785	839	1.24e-09	true	F7E905_MONDO-808-840	false
CBP_MOUSE	NMMGTHANNIMAQAPTQNQFLPQNQFPSSSGAMSVNSVGMGQPAAQAGVSQGQ	773	825	1.30e-09	true	CBP_MOUSE-804-825	false
A0A0U1RQB6_MOUSE	NMMGTHANNIMAQAPTQNQFLPQNQFPSSSGAMSVNSVGMGQPAAQAGVSQGQ	735	787	1.30e-09	true	A0A0U1RQB6_MOUSE-766-787	false
F8VPR5_MOUSE	NMMGTHANNIMAQAPTQNQFLPQNQFPSSSGAMSVNSVGMGQPAAQAGVSQGQ	773	825	1.32e-09	true	F8VPR5_MOUSE-804-825	false
I3L293_HUMAN	NMMGAHTNNMMAQAPAQSQFLPQNQFPSSSGAMSVGMGQPPAQTGVSQ	124	171	1.35e-09	true	false	false
I3L0Q1_HUMAN	NMMGAHTNNMMAQAPAQSQFLPQNQFPSSSGAMSVGMGQPPAQTGVSQ	197	244	2.15e-09	true	false	false
I3L466_HUMAN	NMMGAHTNNMMAQAPAQSQFLPQNQFPSSSGAMSVGMGQPPAQTGVSQGQ	309	358	3.11e-09	true	false	false
F6RRA8_MACMU	NMMGAHSNNMMAQAPAQSQFLPQNQFPPSSGAMSVGMGQPPAQTGVSQGQ	774	823	3.67e-09	true	false	false
F1M9G7_RAT	NMMGTHANNIMAQAPTQNQFLPQNQFPSSSGAMSVNSVGMGQPATQAGVSQGQ	773	825	3.75e-09	true	F1M9G7_RAT-804-825	false
CBP_RAT	NMMGTHANNIMAQAPTQNQFLPQNQFPSSSGAMSVNSVGMGQPATQAGVSQGQ	773	825	3.75e-09	true	CBP_RAT-804-825	false
A0A2I3SK31_PANTR	NMMGAHTNNMMAQAPAQSQFLPQNQFPSSSGAMSVGMGQPPAQTGVSQGQ	751	800	4.20e-09	true	false	false
K7AQW2_PANTR	NMMGAHTNNMMAQAPAQSQFLPQNQFPSSSGAMSVGMGQPPAQTGVSQGQ	736	785	4.33e-09	true	false	false
K7DBC8_PANTR	NMMGAHTNNMMAQAPAQSQFLPQNQFPSSSGAMSVGMGQPPAQTGVSQGQ	774	823	4.37e-09	true	false	false
CBP_HUMAN	NMMGAHTNNMMAQAPAQSQFLPQNQFPSSSGAMSVGMGQPPAQTGVSQGQ	774	823	4.37e-09	true	false	false
H2QAH3_PANTR	NMMGAHTNNMMAQAPAQSQFLPQNQFPSSSGAMSVGMGQPPAQTGVSQGQ	736	785	4.50e-09	true	false	false
A0A0R4IPF2_DANRE	QGMLGAHGGNMVTQTPNQTQFMTQPPFPATTNTMNVNMGQPNSQTPVSQQPNA	736	788	6.09e-08	true	A0A0R4IPF2_DANRE-736-749	false
A0A2R8Q521_DANRE	QGMLGAHGGNMVTQTPNQTQFMTQPPFPATTNTMNVNMGQPNSQTPVSQQPNA	720	772	6.57e-08	true	A0A2R8Q521_DANRE-720-733	false
A0A2R8Q4T2_DANRE	QGMLGAHGGNMVTQTPNQTQFMTQPPFPATTNTMNVNMGQPNSQTPVSQTGE	736	787	7.42e-08	true	A0A2R8Q4T2_DANRE-736-749	false
A0A0R4INM9_DANRE	QGMLGAHGGNMVTQTPNQTQFMTQPPFPATTNTMNVNMGQPNSQTPVSQQ	698	747	1.04e-07	true	A0A0R4INM9_DANRE-698-711	false
J9NTG2_CANLF	NMMGTHANNIMAQAPAQNQFLPQNQFQSSSGAMSVNSVGMGQPAAQTGVPQGQ	774	826	7.77e-07	true	J9NTG2_CANLF-796-815	false
F1PY87_CANLF	NMMGTHANNIMAQAPAQNQFLPQNQFQSSSGAMSVNSVGMGQPAAQTGVPQGQ	802	854	8.07e-07	true	F1PY87_CANLF-824-843	false
F1MD32_BOVIN	NMMGAHANSMMAQAPAQSQFLPQSQFPSSSGALSVSSVGMGQPAAQAGVPQGQ	774	826	7.17e-06	true	false	false
A0A0R4IVZ7_DANRE	QAMMGGHANNMVGQTPNQNQFMNQTPFPASAGGMNVNV	741	778	8.42e-06	true	A0A0R4IVZ7_DANRE-739-754	false
A0A0U1RPQ3_MOUSE-230-247	SVNSVGMGQPAAQAGVSQ	230	247	0	true	A0A0U1RPQ3_MOUSE-230-247	false
A0A1D5P8H8_CHICK-813-840	ASTGAMNVNNVGMGQSAAQAGVAQQGQV	813	840	0	true	A0A1D5P8H8_CHICK-813-840	false
F7E905_MONDO-808-840	QNQFSTSGGAMNVNSVGMGQSTAQAAVTQQGQV	808	840	0	true	F7E905_MONDO-808-840	false
A0A0U1RPL2_MOUSE-340-361	AMSVNSVGMGQPAAQAGVSQGQ	340	361	0	true	A0A0U1RPL2_MOUSE-340-361	false
