## Supplementary Data 2 for "Census of exposed aggregation-prone regions in proteomes": cluster_114.csv

ID	sequence	start	stop	p-value	conserved	ID_EAR	TM	low_complexity
F7GG23_MONDO-47-76	LINSSELGLSNGSDIGQLQTSLSMVQDAAS	47	76	0	true	F7GG23_MONDO-47-76	false
E2RBY3_CANLF	LINSTELGLTNGGDISQLQTSLGIVQDAAS	47	76	4.32e-09	true	E2RBY3_CANLF-47-74	false
EP300_HUMAN	LINSTELGLTNGGDINQLQTSLGMVQDAAS	47	76	4.91e-09	true	EP300_HUMAN-47-74	false
F6RXU0_ORNAN	LINSTELGLTNGGDISQLQTSLGMVQDAAS	17	46	5.67e-09	true	F6RXU0_ORNAN-17-44	false
A0A0G2QC09_RAT	LINSTELGLTNGGDISQLQTSLGIVQDAAS	47	76	5.94e-09	true	A0A0G2QC09_RAT-47-74	false
F6T7D0_MACMU	LINSTELGLTNGGDINQLQTSLGIVQDAAS	47	76	1.31e-08	true	F6T7D0_MACMU-47-74	false
A0A1D5QCQ3_MACMU	LINSTELGLTNGGDINQLQTSLGIVQDAAS	47	76	1.31e-08	true	A0A1D5QCQ3_MACMU-47-74	false
E1B8D6_BOVIN	LINSTELGLTNGGDISQLQTSLGIVQDAAS	47	76	1.34e-08	true	E1B8D6_BOVIN-47-74	false
EP300_MOUSE	LINSTELGLTNGGDISQLQTSLGIVQDAAS	47	76	1.41e-08	true	EP300_MOUSE-47-74	false
E1BSS0_CHICK	LISSTELGLTNGGDINQLQTSLGLAQDAAS	47	76	1.18e-07	true	E1BSS0_CHICK-47-72	false
F7DX95_XENTR	LINSSEFGLTNGGDLSQLHNSMNMVPDAAA	45	74	9.49e-07	true	F7DX95_XENTR-45-68	false
A0A0R4IPF3_DANRE	LISSSELSLANGGDLGQLHTSL	47	68	9.56e-05	true	false	false
A0A0R4IUG1_DANRE	LISSSELSLANGGDLGQLHTSL	47	68	9.63e-05	true	false	false
A0A0G2QC09_RAT-47-74	LINSTELGLTNGGDISQLQTSLGIVQDA	47	74	0	true	A0A0G2QC09_RAT-47-74	false
F7GG23_MONDO	LINSSELGLSNGSDIGQLQTSLSMVQDA	47	74	1.63e-08	true	F7GG23_MONDO-47-76	false
H2V3A4_TAKRU	LISSNEPGLVNGGDLSQLHDALGPGPAVQDA	41	71	3.65e-05	true	false	false
A0A2R8QER3_DANRE	LISSSELSLANGGDLSQLHTSL	41	62	6.51e-05	true	false	false
H2SV24_TAKRU	LISSADLGLSNGGDLSQLHT	47	66	1.67e-04	true	false	false
H2V3A3_TAKRU	LISSNEPGLVNGGDLSQLHDALG	47	69	2.08e-04	true	false	false
H2SV28_TAKRU	LISSADLGLSNGGDLSQLHT	47	66	2.18e-04	true	false	false
F7DX95_XENTR-45-68	LINSSEFGLTNGGDLSQLHNSMNM	45	68	0	true	F7DX95_XENTR-45-68	false
