## Supplementary Data 2 for "Census of exposed aggregation-prone regions in proteomes": cluster_115.csv

ID	sequence	start	stop	p-value	conserved	ID_EAR	TM	low_complexity
Q90VY7_DANRE-374-404	VTVGMNVDGFQALSSDGATLAMQQVLMGNHS	374	404	0	true	Q90VY7_DANRE-374-404	false
B8A551_DANRE	VTVGVGEDGLQTLSSDGATLAMQQVMMGGHS	340	370	1.08e-09	true	B8A551_DANRE-348-365	false
E7FBG0_DANRE	VTVGVGEDGLQTLSSDGATLAMQQVMMGGHS	383	413	1.32e-09	true	E7FBG0_DANRE-391-408	false
K7E399_MONDO	VNMNVDSLQSLSSDGATLAVQQVMMGAQS	376	404	3.71e-08	true	K7E399_MONDO-376-404	false
F1PIZ8_CANLF	VSMNVDSLQSLSSDGATLAVQQVMMAEQS	376	404	6.09e-08	true	F1PIZ8_CANLF-376-403	false
PKNX1_BOVIN	VSMNVDSLQSLSSDGATLAVQQVMMAEQS	376	404	7.81e-08	true	false	false
E7EPN6_HUMAN	VNMNVDSLQSLSSDGATLAVQQVMMAGQS	259	287	9.56e-08	true	E7EPN6_HUMAN-259-286	false
A0A494BB27_MOUSE	VNMNVDSLQSLSSDGATLAVQQVMMAGQS	264	292	1.01e-07	true	A0A494BB27_MOUSE-264-291	false
A0A494B958_MOUSE	VNMNVDSLQSLSSDGATLAVQQVMMAGQS	265	293	1.02e-07	true	A0A494B958_MOUSE-265-292	false
A0A494BA52_MOUSE	VNMNVDSLQSLSSDGATLAVQQVMMAGQS	263	291	1.07e-07	true	A0A494BA52_MOUSE-263-290	false
PKNX1_HUMAN	VNMNVDSLQSLSSDGATLAVQQVMMAGQS	376	404	1.15e-07	true	PKNX1_HUMAN-376-403	false
H2RAH8_PANTR	VNMNVDSLQSLSSDGATLAVQQVMMAGQS	376	404	1.15e-07	true	H2RAH8_PANTR-376-403	false
F7FIV4_MACMU	VNMNVDSLQSLSSDGATLAVQQVMMAGQS	360	388	1.16e-07	true	F7FIV4_MACMU-360-387	false
PKNX1_MOUSE	VNMNVDSLQSLSSDGATLAVQQVMMAGQS	376	404	1.23e-07	true	PKNX1_MOUSE-376-403	false
A0A494B9U0_MOUSE	VNMNVDSLQSLSSDGATLAVQQVMMAGQS	375	403	1.25e-07	true	A0A494B9U0_MOUSE-375-402	false
F7H3T5_MACMU	VNMNVDSLQSLSSDGATLAVQQVMMAGQS	369	397	1.26e-07	true	F7H3T5_MACMU-369-396	false
F6R4D2_ORNAN	VNMNVDSLQSLSSDGATLAVQQVMMAGQS	376	404	1.27e-07	true	F6R4D2_ORNAN-376-403	false
Q5BJP1_RAT	VNMNVDSLQSLSSDGATLAVQQVMMAGQS	376	404	1.28e-07	true	Q5BJP1_RAT-376-403	false
A0A3Q2UHG1_CHICK	VNMNVDSLQSLSSDGATLAVQQVMMAGQS	359	387	1.37e-07	true	A0A3Q2UHG1_CHICK-359-386	false
E1BYI1_CHICK	VNMNVDSLQSLSSDGATLAVQQVMMAGQS	376	404	1.45e-07	true	E1BYI1_CHICK-376-403	false
A0A1B8XXZ0_XENTR	GLGTDSLQSLTSDGATLAVQQVMLGGQS	55	82	1.27e-06	true	A0A1B8XXZ0_XENTR-56-81	false
F6R9V4_XENTR	GLGTDSLQSLTSDGATLAVQQVMLGGQS	148	175	3.10e-06	true	F6R9V4_XENTR-149-174	false
Q8AYN1_DANRE	SLGMDGLQPLSSDSATLAMQQAMLG	396	420	1.11e-05	true	false	false
B8A551_DANRE-348-365	GLQTLSSDGATLAMQQVM	348	365	0	true	B8A551_DANRE-348-365	false
Q90VY7_DANRE	GFQALSSDGATLAMQQVL	382	399	5.66e-05	true	Q90VY7_DANRE-374-404	false
A0A3Q2UHG1_CHICK-359-386	VNMNVDSLQSLSSDGATLAVQQVMMAGQ	359	386	0	true	A0A3Q2UHG1_CHICK-359-386	false
A0A096MJK1_RAT-400-425	INLDNLQSLSSDNATMAMQQAMMAAH	400	425	0	true	A0A096MJK1_RAT-400-425	false
Q8AYN2_CHICK	MDNLQPLSSATATMAMQQAMLAAH	401	424	1.09e-06	true	false	false
F6T8R3_XENTR	VNMENLQSLSSDSLTMQQAMMAAH	400	423	3.60e-06	true	F6T8R3_XENTR-400-421	false
F6ZHJ7_XENTR	VNMENLQSLSSDSLTMQQAMMAAH	268	291	3.82e-06	true	F6ZHJ7_XENTR-268-289	false
A0A3Q1M9I7_BOVIN	INLDNLQSLSSDNATMAMQQAMMAAH	460	485	9.21e-05	true	A0A3Q1M9I7_BOVIN-460-485	false
F7D6U6_MONDO	INLDNLQSLSSDNATMAMQQAMMAAH	400	425	9.57e-05	true	F7D6U6_MONDO-400-425	false
D4ACG5_RAT	INLDNLQSLSSDNATMAMQQAMMAAH	371	396	9.61e-05	true	D4ACG5_RAT-371-396	false
G7NCW8_MACMU	INLDNLQSLSSDNATMAMQQAMMAAH	400	425	9.80e-05	true	G7NCW8_MACMU-400-425	false
A0A0G2JYQ2_RAT	INLDNLQSLSSDNATMAMQQAMMAAH	400	425	9.94e-05	true	A0A0G2JYQ2_RAT-400-425	false
A0A1D5QY47_MACMU	INLDNLQSLSSDNATMAMQQAMMAAH	399	424	1.00e-04	true	A0A1D5QY47_MACMU-399-424	false
PKNX2_MOUSE	INLDNLQSLSSDNATMAMQQAMMAAH	400	425	1.01e-04	true	PKNX2_MOUSE-400-425	false
E1BCL1_BOVIN	INLDNLQSLSSDNATMAMQQAMMAAH	400	425	1.03e-04	true	E1BCL1_BOVIN-400-425	false
PKNX2_HUMAN	INLDNLQSLSSDSATMAMQQAMMAAH	400	425	3.84e-04	true	PKNX2_HUMAN-400-425	false
K7BFH4_PANTR	INLDNLQSLSSDSATMAMQQAMMAAH	400	425	3.84e-04	true	K7BFH4_PANTR-400-425	false
E2R867_CANLF	ISLDNLQSLSSDNATMAMQQAMMAAH	400	425	3.84e-04	true	E2R867_CANLF-400-425	false
