## Supplementary Data 2 for "Census of exposed aggregation-prone regions in proteomes": cluster_117.csv

ID	sequence	start	stop	p-value	conserved	ID_EAR	TM	low_complexity
F1QQI8_DANRE-1027-1066	QDKVANLTTQLAANAGQANLVAAFEQSLALMTARLQSLSV	1027	1066	0	true	F1QQI8_DANRE-1027-1066	false
H2S057_TAKRU	QEKVANLTLQLSANANLVAAFEQSLSLMTERLQTLSV	668	704	1.06e-09	true	false	false
H2S055_TAKRU	QEKVANLTLQLSANANLVAAFEQSLSLMTERLQTLSV	695	731	1.18e-09	true	false	false
H2S058_TAKRU	QEKVANLTLQLSANANLVAAFEQSLSLMTERLQTLSV	637	673	1.35e-09	true	H2S058_TAKRU-641-675	false
E7FBA8_DANRE	QEKVACLTTQLSANANLVAAFEQSLALMTSRLQTLS	708	743	1.95e-09	true	false	false
A0A2R8QLY4_DANRE	QEKVACLTTQLSANANLVAAFEQSLALMTSRLQTLS	700	735	1.95e-09	true	false	false
H7BZD9_HUMAN	QEKVATLTSQLSANANLVAAFEQSLVNMTSRLRHL	77	111	3.18e-08	true	false	false
A0A087WSM9_MOUSE	QEKVATLTSQLSANANLVAAFEQSLVNMTSRLRHL	99	133	4.10e-08	true	false	false
H2U283_TAKRU	QEKVSSLTMQLTANANLVAAFEKSLTLMTTRLQSLSV	776	812	5.46e-08	true	false	false
NAV3_DANRE	QEKVATLTSQLAANAHLVAAFEKSLANMTCRLQSLTM	1517	1553	6.24e-08	true	false	false
A0A3Q2U9T6_CHICK	QEKVATLTSQLSANANLVAAFEQSLVSMTSRLRHLA	941	976	6.81e-08	true	false	false
A0A3Q2TVH1_CHICK	QEKVATLTSQLSANANLVAAFEQSLVSMTSRLRHLA	949	984	7.29e-08	true	false	false
E9PNV5_HUMAN	QEKVSALTTQLTANAHLVAAFEQSLGNMTIRLQSLTM	697	733	8.35e-08	true	E9PNV5_HUMAN-709-735	false
A0A3Q2TUS2_CHICK	QEKVATLTSQLSANANLVAAFEQSLVSMTSRLRHLA	941	976	1.22e-07	true	false	false
A0A1D5NZD4_CHICK	QEKVATLTSQLSANANLVAAFEQSLVSMTSRLRHLA	927	962	1.22e-07	true	false	false
A0A3Q2UG93_CHICK	QEKVATLTSQLSANANLVAAFEQSLVSMTSRLRHLA	949	984	1.24e-07	true	false	false
F6US13_MONDO	QEKVATLTSQLSANANLVAAFEQSLVNMTSRLRHLA	1084	1119	1.37e-07	true	false	false
A0A2I3SQV6_PANTR	QEKVATLTSQLSANANLVAAFEQSLVNMTSRLRHLA	685	720	1.67e-07	true	false	false
E2R7W3_CANLF	QEKVATLTSQLSANANLVAAFEQSLVNMTSRLRHLA	1097	1132	1.75e-07	true	false	false
F1NU51_CHICK	QEKVATLTSQLSANANLVAAFEQSLVSMTSRLRHLA	694	729	1.76e-07	true	false	false
J9NVW6_CANLF	QEKVATLTSQLSANANLVAAFEQSLVNMTSRLRHLA	1097	1132	1.76e-07	true	false	false
K7BQQ2_PANTR	QEKVATLTSQLSANANLVAAFEQSLVNMTSRLRHLA	703	738	1.77e-07	true	false	false
A0A2I3STA0_PANTR	QEKVATLTSQLSANANLVAAFEQSLVNMTSRLRHLA	1024	1059	1.79e-07	true	false	false
A0A2I3SPX1_PANTR	QEKVATLTSQLSANANLVAAFEQSLVNMTSRLRHLA	1081	1116	1.87e-07	true	false	false
A0A2I3SF49_PANTR	QEKVATLTSQLSANANLVAAFEQSLVNMTSRLRHLA	1101	1136	1.89e-07	true	false	false
NAV1_HUMAN	QEKVATLTSQLSANANLVAAFEQSLVNMTSRLRHLA	1094	1129	1.94e-07	true	false	false
H2RDF1_PANTR	QEKVATLTSQLSANANLVAAFEQSLVNMTSRLRHLA	1094	1129	1.94e-07	true	false	false
F7FWQ4_MACMU	QEKVATLTSQLSANANLVAAFEQSLVNMTSRLRHLA	1094	1129	1.99e-07	true	false	false
A0A2I3TLN9_PANTR	QEKVATLTSQLSANANLVAAFEQSLVNMTSRLRHLA	1050	1085	1.99e-07	true	false	false
A0A0A0MRJ3_HUMAN	QEKVATLTSQLSANANLVAAFEQSLVNMTSRLRHLA	1050	1085	1.99e-07	true	false	false
A0A1D5QHW1_MACMU	QEKVATLTSQLSANANLVAAFEQSLVNMTSRLRHLA	1050	1085	2.05e-07	true	false	false
D4A5I4_RAT	QEKVATLTSQLSANANLVAAFEQSLVNMTSRLRHLA	1369	1404	2.19e-07	true	false	false
NAV1_MOUSE	QEKVATLTSQLSANANLVAAFEQSLVNMTSRLRHLA	1092	1127	2.46e-07	true	false	false
F1M031_RAT	QEKVATLTSQLSANANLVAAFEQSLVNMTSRLRHLA	1035	1070	2.46e-07	true	false	false
F1LYK3_RAT	QEKVATLTSQLSANANLVAAFEQSLVNMTSRLRHLA	1092	1127	2.58e-07	true	false	false
A0A1D5QNZ0_MACMU	QEKVATLTSQLSANANLVAAFEQSLVNMTSRLRHLA	1080	1115	2.62e-07	true	false	false
H0YHA8_HUMAN	QEKVATLTSQLSANAHLVAAFEKSLGNMTGRLQSLTM	477	513	2.62e-07	true	false	false
F6TZY6_MACMU	QEKVATLTSQLSANANLVAAFEQSLVNMTSRLRHLA	703	738	2.63e-07	true	false	false
A0A1D5QAQ3_MACMU	QEKVATLTSQLSANANLVAAFEQSLVNMTSRLRHLA	1106	1141	2.84e-07	true	false	false
G5E5S5_BOVIN	QEKVATLTSQLSANANLVAAFEQSLVSMTCRLRHLA	702	737	2.88e-07	true	false	false
F6NSP9_DANRE	QEKVSALTTQLSANAHLVAAFEQSLGNMTIRLQSLT	1372	1407	4.12e-07	true	F6NSP9_DANRE-1384-1410	false
F1PNY1_CANLF	QEKVATLTSQLSANAHLVAAFEKSLGNMTGRLQSLTM	1573	1609	4.18e-07	true	false	false
A0A3Q2UER7_CHICK	QEKVSALTTQLTANAHLVAAFEQSLGNMTIRLQSLTM	1669	1705	4.24e-07	true	A0A3Q2UER7_CHICK-1681-1707	false
F6ZVI0_MONDO	QEKVSALTTQLTANAHLVAAFEQSLGNMTIRLQSLTM	1669	1705	4.24e-07	true	F6ZVI0_MONDO-1681-1707	false
A0A1D5Q7Q4_MACMU	QEKVSALTTQLTANAHLVAAFEQSLGNMTIRLQSLTM	1661	1697	4.24e-07	true	false	false
A0A3Q2UIU8_CHICK	QEKVSALTTQLTANAHLVAAFEQSLGNMTIRLQSLTM	1654	1690	4.44e-07	true	A0A3Q2UIU8_CHICK-1666-1692	false
F7DFQ5_ORNAN	QEKVSALTTQLTANAHLVAAFEQSLGNMTIRLQSLTM	1650	1686	4.44e-07	true	F7DFQ5_ORNAN-1662-1688	false
A0A3Q2TX76_CHICK	QEKVSALTTQLTANAHLVAAFEQSLGNMTIRLQSLTM	1632	1668	4.44e-07	true	A0A3Q2TX76_CHICK-1644-1670	false
A0A3Q3B2K7_CHICK	QEKVSALTTQLTANAHLVAAFEQSLGNMTIRLQSLTM	1608	1644	4.44e-07	true	A0A3Q3B2K7_CHICK-1620-1646	false
A0A1D5PRE2_CHICK	QEKVSALTTQLTANAHLVAAFEQSLGNMTIRLQSLTM	1608	1644	4.44e-07	true	A0A1D5PRE2_CHICK-1620-1646	false
A0A2I3TK24_PANTR	QEKVSALTTQLTANAHLVAAFEQSLGNMTIRLQSLTM	1704	1740	4.47e-07	true	false	false
A0A2I3RYL7_PANTR	QEKVSALTTQLTANAHLVAAFEQSLGNMTIRLQSLTM	712	748	4.48e-07	true	A0A2I3RYL7_PANTR-724-750	false
A0A1D5R3P1_MACMU	QEKVSALTTQLTANAHLVAAFEQSLGNMTIRLQSLTM	1687	1723	4.54e-07	true	false	false
E1BUT8_CHICK	QEKVSALTTQLTANAHLVAAFEQSLGNMTIRLQSLTM	1600	1636	4.58e-07	true	E1BUT8_CHICK-1612-1638	false
F7CC83_MACMU	QEKVSALTTQLTANAHLVAAFEQSLGNMTIRLQSLTM	710	746	4.62e-07	true	F7CC83_MACMU-722-748	false
F1PNX9_CANLF	QEKVATLTSQLSANAHLVAAFEKSLGNMTGRLQSLTM	1573	1609	4.68e-07	true	false	false
A0A2R8YFX5_HUMAN	QEKVATLTSQLSANAHLVAAFEKSLGNMTGRLQSLTM	1068	1104	4.74e-07	true	false	false
H0YI14_HUMAN	QEKVATLTSQLSANAHLVAAFEKSLGNMTGRLQSLTM	211	247	4.77e-07	true	false	false
A0A0A0MTE8_HUMAN	QEKVSALTTQLTANAHLVAAFEQSLGNMTIRLQSLTM	1704	1740	4.86e-07	true	false	false
NAV2_HUMAN	QEKVSALTTQLTANAHLVAAFEQSLGNMTIRLQSLTM	1704	1740	4.86e-07	true	false	false
A0A3Q2U433_CHICK	QEKVSALTTQLTANAHLVAAFEQSLGNMTIRLQSLTM	1617	1653	4.86e-07	true	A0A3Q2U433_CHICK-1629-1655	false
A0A3Q2TWC0_CHICK	QEKVSALTTQLTANAHLVAAFEQSLGNMTIRLQSLTM	1555	1591	4.87e-07	true	A0A3Q2TWC0_CHICK-1567-1593	false
A0A2I3T299_PANTR	QEKVSALTTQLTANAHLVAAFEQSLGNMTIRLQSLTM	1684	1720	4.90e-07	true	false	false
F7CC47_MACMU	QEKVSALTTQLTANAHLVAAFEQSLGNMTIRLQSLTM	1584	1620	4.94e-07	true	F7CC47_MACMU-1596-1622	false
F6URE3_MACMU	QEKVATLTSQLSANAHLVAAFEKSLGNMTGRLQSLTM	1546	1582	5.18e-07	true	false	false
A0A3Q1M886_BOVIN	QEKVATLTSQLSANAHLVAAFEKSLGNMTGRLQSLTM	1419	1455	5.18e-07	true	false	false
F7BU25_MACMU	QEKVATLTSQLSANAHLVAAFEKSLGNMTGRLQSLTM	1546	1582	5.26e-07	true	false	false
A0A0A0MTL4_HUMAN	QEKVSALTTQLTANAHLVAAFEQSLGNMTIRLQSLTM	1648	1684	5.33e-07	true	false	false
F7FJ89_MONDO	QEKVATLTSQLSANAHLVAAFEKSLGNMTGRLQSLTM	1570	1606	5.37e-07	true	false	false
F1LR12_RAT	QEKVSALTTQLTANAHLVAAFEQSLGNMTIRLQSLTM	1644	1680	5.41e-07	true	F1LR12_RAT-1656-1682	false
A0A3Q1LVS5_BOVIN	QEKVATLTSQLSANAHLVAAFEKSLGNMTGRLQSLTM	1559	1595	5.62e-07	true	false	false
V9GX91_MOUSE	QEKVSALTTQLTANAHLVAAFEQSLGNMTIRLQSLTM	1648	1684	5.66e-07	true	V9GX91_MOUSE-1660-1686	false
A0A3Q1LR24_BOVIN	QEKVSALTTQLTANAHLVAAFEQSLGNMTIRLQSLTM	1670	1706	5.71e-07	true	A0A3Q1LR24_BOVIN-1682-1708	false
E9Q842_MOUSE	QEKVSALTTQLTANAHLVAAFEQSLGNMTIRLQSLTM	1648	1684	5.71e-07	true	E9Q842_MOUSE-1660-1686	false
F1MHF3_BOVIN	QEKVSALTTQLTANAHLVAAFEQSLGNMTIRLQSLTM	1608	1644	5.71e-07	true	F1MHF3_BOVIN-1620-1646	false
H2R3A4_PANTR	QEKVSALTTQLTANAHLVAAFEQSLGNMTIRLQSLTM	1584	1620	5.71e-07	true	H2R3A4_PANTR-1596-1622	false
F7CC70_MACMU	QEKVSALTTQLTANAHLVAAFEQSLGNMTIRLQSLTM	1580	1616	5.71e-07	true	false	false
A0A3Q1MBT6_BOVIN	QEKVSALTTQLTANAHLVAAFEQSLGNMTIRLQSLTM	1648	1684	5.84e-07	true	A0A3Q1MBT6_BOVIN-1660-1686	false
A0A1D5QKA2_MACMU	QEKVSALTTQLTANAHLVAAFEQSLGNMTIRLQSLTM	1620	1656	5.84e-07	true	false	false
A0A0G2K833_RAT	QEKVSALTTQLTANAHLVAAFEQSLGNMTIRLQSLTM	1598	1634	6.07e-07	true	A0A0G2K833_RAT-1610-1636	false
V9GXT3_MOUSE	QEKVSALTTQLTANAHLVAAFEQSLGNMTIRLQSLTM	1587	1623	6.07e-07	true	V9GXT3_MOUSE-1599-1625	false
A0A3Q1LIL5_BOVIN	QEKVATLTSQLSANAHLVAAFEKSLGNMTGRLQSLTM	1568	1604	6.07e-07	true	false	false
A0A3Q1MGB7_BOVIN	QEKVSALTTQLTANAHLVAAFEQSLGNMTIRLQSLTM	1647	1683	6.11e-07	true	A0A3Q1MGB7_BOVIN-1659-1685	false
A0A3Q1LXF8_BOVIN	QEKVSALTTQLTANAHLVAAFEQSLGNMTIRLQSLTM	1633	1669	6.11e-07	true	A0A3Q1LXF8_BOVIN-1645-1671	false
A0A2I3REY3_PANTR	QEKVSALTTQLTANAHLVAAFEQSLGNMTIRLQSLTM	1617	1653	6.11e-07	true	A0A2I3REY3_PANTR-1629-1655	false
A0A3Q1LR73_BOVIN	QEKVSALTTQLTANAHLVAAFEQSLGNMTIRLQSLTM	1601	1637	6.11e-07	true	A0A3Q1LR73_BOVIN-1613-1639	false
A0A2I3SIW9_PANTR	QEKVSALTTQLTANAHLVAAFEQSLGNMTIRLQSLTM	1560	1596	6.12e-07	true	A0A2I3SIW9_PANTR-1572-1598	false
E1BP55_BOVIN	QEKVATLTSQLSANAHLVAAFEKSLGNMTGRLQSLTM	1582	1618	6.16e-07	true	false	false
A0A3Q1LWH9_BOVIN	QEKVATLTSQLSANAHLVAAFEKSLGNMTGRLQSLTM	1582	1618	6.16e-07	true	false	false
H2RWN3_TAKRU	QEKVATLTSQLTANAHLVAAFEKSLSNMTCRLQSLTM	1483	1519	6.31e-07	true	false	false
NAV3_HUMAN	QEKVATLTSQLSANAHLVAAFEKSLGNMTGRLQSLTM	1582	1618	6.55e-07	true	false	false
A0A2I3T4G9_PANTR	QEKVATLTSQLSANAHLVAAFEKSLGNMTGRLQSLTM	1582	1618	6.55e-07	true	false	false
A0A2I3SVF5_PANTR	QEKVATLTSQLSANAHLVAAFEKSLGNMTGRLQSLTM	1489	1525	6.55e-07	true	false	false
A0A3Q2U830_CHICK	QEKVATLTSQLSANAHLVAAFEKSLGNMTGRLQSLTM	1541	1577	6.70e-07	true	false	true
A0A3Q3AWS2_CHICK	QEKVATLTSQLSANAHLVAAFEKSLGNMTGRLQSLTM	1419	1455	6.71e-07	true	false	false
A0A3Q2UHL1_CHICK	QEKVATLTSQLSANAHLVAAFEKSLGNMTGRLQSLTM	1405	1441	6.91e-07	true	false	false
F1P9L3_CANLF	QEKVSALTTQLTANAHLVAAFEQSLGNMTIRLQSLTM	1670	1706	7.12e-07	true	F1P9L3_CANLF-1682-1708	false
F1PB98_CANLF	QEKVSALTTQLTANAHLVAAFEQSLGNMTIRLQSLTM	1620	1656	7.12e-07	true	false	false
H2R0X2_PANTR	QEKVATLTSQLSANAHLVAAFEKSLGNMTGRLQSLTM	1582	1618	7.51e-07	true	false	false
A0A3Q2TUN4_CHICK	QEKVATLTSQLSANAHLVAAFEKSLGNMTGRLQSLTM	1560	1596	7.57e-07	true	false	false
F1NAH8_CHICK	QEKVATLTSQLSANAHLVAAFEKSLGNMTGRLQSLTM	1518	1554	8.05e-07	true	false	false
A0A0G2JZB7_RAT	QEKVATLTSQLSANAHLVAAFEKSLGNMTGRLQSLTM	1473	1509	8.43e-07	true	false	false
A0A3Q2UKU2_CHICK	QEKVATLTSQLSANAHLVAAFEKSLGNMTGRLQSLTM	1590	1626	8.55e-07	true	false	false
A0A3Q2UDJ2_CHICK	QEKVATLTSQLSANAHLVAAFEKSLGNMTGRLQSLTM	1583	1619	8.55e-07	true	false	false
E9QMF5_MOUSE	QEKVATLTSQLSANAHLVAAFEKSLGNMTGRLQSLTM	1585	1621	9.09e-07	true	false	false
NAV3_MOUSE	QEKVATLTSQLSANAHLVAAFEKSLGNMTGRLQSLTM	1585	1621	9.09e-07	true	false	false
A0A3Q2UA21_CHICK	QEKVATLTSQLSANAHLVAAFEKSLGNMTGRLQSLTM	1576	1612	9.09e-07	true	false	false
A0A3Q2TVP8_CHICK	QEKVATLTSQLSANAHLVAAFEKSLGNMTGRLQSLTM	1580	1616	9.30e-07	true	false	false
F6YVA0_XENTR	QEKVATLTSQLSANSHLVAAFEKSLGNMTGRLQSLTM	1456	1492	1.04e-06	true	false	false
H0Y6F6_HUMAN	QEKVATLTSQLSANANLVAAFEQSLVNMTSRLRHLA	644	679	1.20e-06	true	false	false
F6Q0A1_ORNAN	QEKVATLTSQLSANAHLVAAFEKSLGNMTGRLQSLTM	1109	1145	1.54e-06	true	false	false
A0A1D5NSI4_DANRE	QEKVSALTTQLSANAHLVAAFEQSLGNMTIRLKSLTM	1558	1594	1.58e-06	true	A0A1D5NSI4_DANRE-1570-1595	false
A0A2R8QGT4_DANRE	QEKVSALTTQLSANAHLVAAFEQSLGNMTIRLKSLTM	1273	1309	1.59e-06	true	A0A2R8QGT4_DANRE-1285-1310	false
E7F502_DANRE	QEKVSALTTQLSANAHLVAAFEQSLGNMTIRLKSLTM	1554	1590	1.68e-06	true	E7F502_DANRE-1566-1591	false
A0A1D5NSH7_DANRE	QEKVSALTTQLSANAHLVAAFEQSLGNMTIRLKSLTM	1503	1539	1.72e-06	true	A0A1D5NSH7_DANRE-1515-1540	false
A0A2R8QGC1_DANRE	QEKVSALTTQLSANAHLVAAFEQSLGNMTIRLKSLTM	1481	1517	1.72e-06	true	A0A2R8QGC1_DANRE-1493-1518	false
A0A2R8QST1_DANRE	QEKVSALTTQLSANAHLVAAFEQSLGNMTIRLKSLTM	1440	1476	1.72e-06	true	A0A2R8QST1_DANRE-1452-1477	false
A0A2R8Q630_DANRE	QEKVSALTTQLSANAHLVAAFEQSLGNMTIRLKSLTM	1499	1535	1.75e-06	true	A0A2R8Q630_DANRE-1511-1536	false
G4VKJ3_SCHMA	EKKVSELTTQLTTNAHVVSAFEQSLNNMSQRLQNLS	1011	1046	1.36e-04	true	false	false
F7C2C2_XENTR	QAHLVAAFEQSLSNMTIRLQSLTM	1615	1638	1.60e-04	true	false	false
M9PBE5_DROME	RDQVLSLSSQLSTNAHVVTAFEQSLSNMTNRLHQLT	456	491	1.64e-04	true	false	false
F7BHW9_XENTR	QAHLVAAFEQSLSNMTIRLQSLTM	925	948	2.17e-04	true	false	false
M9PD86_DROME	RDQVLSLSSQLSTNAHVVTAFEQSLSNMTNRLHQLT	1293	1328	4.21e-04	true	false	false
M9PDS2_DROME	RDQVLSLSSQLSTNAHVVTAFEQSLSNMTNRLHQLT	1105	1140	4.22e-04	true	false	false
M9PDS6_DROME	RDQVLSLSSQLSTNAHVVTAFEQSLSNMTNRLHQLT	1080	1115	4.22e-04	true	false	false
M9PBE4_DROME	RDQVLSLSSQLSTNAHVVTAFEQSLSNMTNRLHQLT	1279	1314	4.44e-04	true	false	false
SICK_DROME	RDQVLSLSSQLSTNAHVVTAFEQSLSNMTNRLHQLT	1284	1319	4.48e-04	true	false	false
M9PGA0_DROME	RDQVLSLSSQLSTNAHVVTAFEQSLSNMTNRLHQLT	1794	1829	4.60e-04	true	false	false
A0A1B8Y2X8_XENTR	KAHLVAAFEQSLSNMTIRLQSLTM	717	740	7.41e-04	true	false	false
A0A1B8Y2Y0_XENTR	KAHLVAAFEQSLSNMTIRLQSLTM	695	718	7.52e-04	true	false	false
Q7PTN5_ANOGA	AHVVAAFEQSLSNMTHRLQSLT	1	22	0.001	true	false	false
H2S058_TAKRU-641-675	ANLTLQLSANANLVAAFEQSLSLMTERLQTLSVSS	641	675	0	true	H2S058_TAKRU-641-675	false
F1QQI8_DANRE	ANLTTQLAANAGQANLVAAFEQSLALMTARLQSLSVTS	1031	1068	4.75e-09	true	F1QQI8_DANRE-1027-1066	false
C3Y2E7_BRAFL	AKAHVVAAFEQSLSNMTERLKGLTVT	26	51	5.30e-05	true	false	false
A0A0G2K833_RAT-1610-1636	ANAHLVAAFEQSLGNMTIRLQSLTMTA	1610	1636	0	true	A0A0G2K833_RAT-1610-1636	false
Q9VIR0_DROME	AHVVTAFEQSLSNMTNRLHQLTATA	447	471	8.96e-05	true	false	false
B7QF22_IXOSC	MVAAFEQSLSNMTSRLQHLTATA	1	23	1.12e-04	true	false	false
