## Supplementary Data 2 for "Census of exposed aggregation-prone regions in proteomes": cluster_1000.csv

ID	sequence	start	stop	p-value	conserved	ID_EAR	TM	low_complexity
A0A0G2JYT8_RAT-441-466	MKEAAGSLLHLAGIRSCLNNITNRTA	441	466	0	true	A0A0G2JYT8_RAT-441-466	false
F6R5U1_XENTR	MKEAAGSLLHLAGIRSCLNNITNRTA	302	327	7.16e-12	true	F6R5U1_XENTR-302-327	false
F7CWI1_ORNAN	MKEAAGSLLHLAGIRSCLNNITNRTA	62	87	7.34e-12	true	F7CWI1_ORNAN-62-87	false
F6Q3T2_MONDO	MKEAAGSLLHLAGIRSCLNNITNRTA	331	356	8.45e-12	true	F6Q3T2_MONDO-331-356	false
FOXN3_MOUSE	MKEAAGSLLHLAGIRSCLNNITNRTA	420	445	1.24e-11	true	FOXN3_MOUSE-420-445	false
D3ZIJ7_RAT	MKEAAGSLLHLAGIRSCLNNITNRTA	420	445	1.24e-11	true	D3ZIJ7_RAT-420-445	false
G3MX01_BOVIN	MKEAAGSLLHLAGIRSCLNNITNRTA	421	446	1.25e-11	true	G3MX01_BOVIN-421-446	false
FOXN3_XENTR	MKEAAGSLLHLAGIRSCLNNITNRTA	425	450	1.27e-11	true	FOXN3_XENTR-425-450	false
J9P1N4_CANLF	MKEAAGSLLHLAGIRSCLNNITNRTA	430	455	1.28e-11	true	J9P1N4_CANLF-430-455	false
K7AVU4_PANTR	MKEAAGSLLHLAGIRSCLNNITNRTA	431	456	1.29e-11	true	K7AVU4_PANTR-431-456	false
H9FP99_MACMU	MKEAAGSLLHLAGIRSCLNNITNRTA	434	459	1.30e-11	true	H9FP99_MACMU-434-459	false
E1C4G1_CHICK	MKEAAGSLLHLAGIRSCLNNITNRTA	438	463	1.31e-11	true	E1C4G1_CHICK-438-463	false
A0A3Q1LX68_BOVIN	MKEAAGSLLHLAGIRSCLNNITNRTA	443	468	1.33e-11	true	A0A3Q1LX68_BOVIN-443-468	false
F6R5V1_XENTR	MKEAAGSLLHLAGIRSCLNNITNRTA	448	473	1.35e-11	true	F6R5V1_XENTR-448-473	false
A0A1D5PF72_CHICK	MKEAAGSLLHLAGIRSCLNNITNRTA	452	477	1.36e-11	true	A0A1D5PF72_CHICK-452-477	false
F7GQC9_MACMU	MKEAAGSLLHLAGIRSCLNNITNRTA	453	478	1.36e-11	true	F7GQC9_MACMU-453-478	false
FOXN3_HUMAN	MKEAAGSLLHLAGIRSCLNNITNRTA	453	478	1.36e-11	true	FOXN3_HUMAN-453-478	false
H2Q8R8_PANTR	MKEAAGSLLHLAGIRSCLNNITNRTA	453	478	1.36e-11	true	H2Q8R8_PANTR-453-478	false
F7GQD3_MACMU	MKEAAGSLLHLAGIRSCLNNITNRTA	455	480	1.37e-11	true	F7GQD3_MACMU-455-480	false
H9Z4S3_MACMU	MKEAAGSLLHLAGIRSCLNNITNRTA	456	481	1.37e-11	true	H9Z4S3_MACMU-456-481	false
A0A1D5P0G0_CHICK	MKEAAGSLLHLAGIRSCLNNITNRTA	460	485	1.38e-11	true	A0A1D5P0G0_CHICK-460-485	false
A0A1D5P710_CHICK	MKEAAGSLLHLAGIRSCLNNITNRTA	495	520	1.48e-11	true	A0A1D5P710_CHICK-495-520	false
K7DY44_DANRE	MKEAAGSLLHLAGVRACLNNITNRTA	409	434	3.84e-11	true	K7DY44_DANRE-409-434	false
A0A3B5JUJ0_TAKRU	MKEAAGSLLHLAGVRACLNNITNRTA	448	473	4.31e-11	true	A0A3B5JUJ0_TAKRU-448-473	false
A0A2I3RH11_PANTR	IKEAAGSLLHLAEIRSCLNNITNRTA	417	442	3.49e-10	true	false	false
FOXN2_XENTR	LKEAAGSLLHLAGIRTCLDSLLKTA	301	325	5.65e-07	true	false	false
F6QCV6_XENTR	LKEAAGSLLHLAGIRTCLDSLLKTA	302	326	5.66e-07	true	false	false
F7E9Q3_XENTR	LKEAAGSLLHLAGIRTCLDSLLKTA	424	448	6.51e-07	true	false	false
F1LZM0_RAT	LKEAAGSLLHLAGIRTCLGSLISTA	394	418	1.34e-06	true	false	false
F7GHF9_MONDO	LKEAAGSLLHLAGIRTCLGSLISTA	404	428	1.34e-06	true	false	false
J9NYH9_CANLF	LKEAAGSLLHLAGIRTCLGSLISTA	405	429	1.34e-06	true	false	false
E1BKB1_BOVIN	LKEAAGSLLHLAGIRTCLGSLISTA	405	429	1.34e-06	true	false	false
H2QHW2_PANTR	LKEAAGSLLHLAGIRTCLGSLISTA	397	421	1.38e-06	true	false	false
FOXN2_HUMAN	LKEAAGSLLHLAGIRTCLGSLISTA	397	421	1.38e-06	true	false	false
F6PLA1_MACMU	LKEAAGSLLHLAGIRTCLGSLISTA	294	318	1.44e-06	true	false	false
F6PLP6_MACMU	LKEAAGSLLHLAGIRTCLGSLISTA	397	421	1.46e-06	true	false	false
E9Q7L6_MOUSE	LKEAAGSLLHLAGIRTCLGSLISTA	395	419	1.57e-06	true	false	false
A0A087X1X6_HUMAN	LKEAAGSLLHLAGIRTCLGSLISTA	306	330	1.83e-06	true	false	false
H2UDM3_TAKRU	LKEAAGSLLHLAGIRSC	330	346	4.80e-06	true	false	false
F1NV54_CHICK	LKEAAGSLLHLAGIQTCLGSLISTA	404	428	5.51e-06	true	false	false
F7BBF1_MACMU	ERSTGWLLHLAEIRSFLNNITNQTA	417	441	1.17e-05	true	false	false
A0A1D5QCD2_MACMU	ERSTGWLLHLAEIRSFLNNITNQTA	405	429	1.17e-05	true	false	false
Q568B2_DANRE	LKEAAGSLLHLAGIRTSL	358	375	3.50e-05	true	false	false
F1Q6L3_DANRE	LKEAAGSLLHLAGIRTSL	358	375	3.50e-05	true	false	false
F1QZ26_DANRE	MKEAAGSLLHLAGVRTAVS	403	421	3.53e-05	true	false	false
Q5TYT5_DANRE	MKEAAGSLLHLAGVRTAVS	400	418	3.53e-05	true	false	false
