## Supplementary Data 2 for "Census of exposed aggregation-prone regions in proteomes": cluster_1001.csv

ID	sequence	start	stop	p-value	conserved	ID_EAR	TM	low_complexity
A0A1D5PL29_CHICK-547-564	LTQEDLHHGRIQMKTLTN	547	564	0	true	A0A1D5PL29_CHICK-547-564	false
A0A3Q3AT08_CHICK	LTQEDLHHGRIQMKTLTN	568	585	8.13e-08	true	false	true
A0A1D5Q241_MACMU	LTQEDLHHGRIQMKTLTN	493	510	9.95e-08	true	A0A1D5Q241_MACMU-493-510	true
F1N9A5_CHICK	LTQEDLHHGRIQMKTLTN	607	624	1.08e-07	true	F1N9A5_CHICK-607-624	true
A0A3Q2U9I5_CHICK	LTQEDLHHGRIQMKTLTN	595	612	1.08e-07	true	A0A3Q2U9I5_CHICK-595-612	true
SL9A8_CHICK	LTQEDLHHGRIQMKTLTN	536	553	1.24e-07	true	SL9A8_CHICK-536-553	true
A0A1D5PZ62_CHICK	LTQEDLHHGRIQMKTLTN	536	553	1.29e-07	true	false	true
A0A1D5PT99_CHICK	LTQEDLHHGRIQMKTLTN	545	562	1.29e-07	true	false	true
A0A2I3TLD7_PANTR	LTQEDLHHGRIQMKTLTN	486	503	1.30e-07	true	A0A2I3TLD7_PANTR-486-503	true
A0A1D5R0C0_MACMU	LTQEDLHHGRIQMKTLTN	532	549	1.45e-07	true	A0A1D5R0C0_MACMU-532-549	true
E2R7C3_CANLF	LTQEDLHHGRIQMKTLTN	543	560	1.75e-07	true	E2R7C3_CANLF-543-560	true
A0A2I3RLR6_PANTR	LTQEDLHHGRIQMKTLTN	525	542	1.91e-07	true	A0A2I3RLR6_PANTR-525-542	true
K7BUB8_PANTR	LTQEDLHHGRIQMKTLTN	543	560	1.92e-07	true	K7BUB8_PANTR-543-560	true
SL9A8_HUMAN	LTQEDLHHGRIQMKTLTN	543	560	2.01e-07	true	SL9A8_HUMAN-543-560	true
F7HMW0_MACMU	LTQEDLHHGRIQMKTLTN	568	585	2.23e-07	true	F7HMW0_MACMU-568-585	true
F7A690_MONDO	LTQEDLHHGRIQMKTLTN	542	559	2.57e-07	true	F7A690_MONDO-542-559	true
F6QB06_ORNAN	LTQEDVHHGRIQMKTLTN	543	560	3.84e-07	true	F6QB06_ORNAN-543-560	true
A2A464_MOUSE	LTQEDLHHGRIQMKSLTN	507	524	4.38e-07	true	A2A464_MOUSE-507-524	true
G3V756_RAT	LTQEDLHHGRIQMKSLTN	537	554	4.54e-07	true	G3V756_RAT-537-554	true
SL9A8_RAT	LTQEDLHHGRIQMKSLTN	537	554	4.61e-07	true	SL9A8_RAT-537-554	true
F1MWW1_BOVIN	LTREDLHHGRIQMKTLTN	538	555	4.79e-07	true	false	true
SL9A8_MOUSE	LTQEDLHHGRIQMKSLTN	538	555	4.79e-07	true	SL9A8_MOUSE-538-555	true
F7EKU9_XENTR	LTREDLHHGRIQMKTLTN	552	569	6.38e-07	true	false	true
A0A3Q1NCN7_BOVIN	LTREDLHHGRIQMKTLTN	229	246	1.15e-06	true	false	true
A0A0R4IT04_DANRE	LTQEDLLHGRIQMKTLTN	597	614	1.28e-06	true	false	true
F1QHS0_DANRE	LTQEDLLHGRIQMKTLTN	600	617	1.30e-06	true	false	true
A0A1D5P8B5_CHICK	DLHHGRIQMKTLTN	550	563	1.13e-05	true	false	true
H2RU02_TAKRU	LTQEDLLRGRIQMKSLTN	505	522	2.32e-05	true	false	true
H2RU01_TAKRU	LTQEDLLRGRIQMKSLTN	633	650	3.61e-05	true	false	true
