## Supplementary Data 2 for "Census of exposed aggregation-prone regions in proteomes": cluster_1002.csv

ID	sequence	start	stop	p-value	conserved	ID_EAR	TM	low_complexity
A0A0D9SG05_HUMAN-179-221	MWSNQTWNNSTWSNQTQNIQSWSNHSWNTQTWCTQSWNNQAWN	179	221	0	true	A0A0D9SG05_HUMAN-179-221	false
NANOG_HUMAN	MWSNQTWNNSTWSNQTQNIQSWSNHSWNTQTWCTQSWNNQAWN	195	237	1.19e-20	true	NANOG_HUMAN-195-237	false
NANP8_HUMAN	MWSNQTWNNSTWSNQTQNIQSWSNHSWNTQTWCTQSWNNQAWN	195	237	1.35e-20	true	NANP8_HUMAN-195-237	false
NANOG_PANTR	MWSNQTWNNSTWSNQTQNIQSWSNHSWNTQTWCTQSWNNQAWN	195	237	1.36e-20	true	NANOG_PANTR-195-237	false
NANG2_HUMAN	MWSNQTWNNSTWSNQTQNIQSWSNHSWNTQTWCTQSWNNQAWN	122	164	1.64e-20	true	NANG2_HUMAN-122-164	false
F7GQZ2_MACMU	MWSNQTWNNSSWSNQTQNIQSWSNHSWNAQTWCTQSWNNQAWN	179	221	7.63e-20	true	F7GQZ2_MACMU-179-221	false
NANG2_PANTR	MWSNQTWNNSIWSNETQNIQSWSNHSWNTQTWCTQSWNNQAWN	122	164	7.98e-20	true	NANG2_PANTR-137-164	false
A0A2I3S9B2_PANTR	MWSNQTWNNSTWSNQTQNIQPWSNHSWNTQTLCTQSWNNQAWN	189	231	1.64e-19	true	false	false
H9H4R1_MACMU	WSNQTWNNSSWSNQTQNIQSWSNHSWNAQTWCTQSWNNQAWN	187	228	4.32e-19	true	H9H4R1_MACMU-188-209	false
F7BRB7_MACMU	MWSNQTWNNSSCSNQTQNIQSWSNHSWNAQTWCTQSWNNQAWN	181	223	8.19e-19	true	F7BRB7_MACMU-181-223	false
A0A1D5QIR7_MACMU	MWSNQTWNNSSWSNQTQNIPFWSKHFWNAQTWCTQSWNNQAWN	181	223	3.64e-17	true	false	false
NANOG_BOVIN	MWGNQTWNNPTWSNQSWNSQSWSNHSWNSQAWCPQAWNNQPWN	189	231	1.22e-14	true	false	false
A0A2I3S2W8_PANTR	MWSNQTWSNSTWSNHTRNIHSWSNHSWCTQSWNNQAWN	185	222	4.28e-14	true	A0A2I3S2W8_PANTR-202-222	false
A0A2I3T1N8_PANTR	NSTWSNHTRNIQSWSNHSWNTQTWCTQSWNNQ	174	205	2.11e-13	true	A0A2I3T1N8_PANTR-183-204	false
F1PUI3_CANLF	LWSSQAWNNPNWSSQTWNSQSWSSHSWNSQTWCPQAWNNQAWN	190	232	2.72e-13	true	false	false
A0A2I3TMA6_PANTR	MWSNQTWSNSSWSNHSLNIQSWSNYSWNTQTWCTQFWNNQAWN	172	214	4.39e-12	true	A0A2I3TMA6_PANTR-172-214	false
A0A0G2JZE9_RAT	WNNQTWTNPTWSNQTWTNPTWSNQAWSTQSWCTQAWNSQTWN	208	249	2.61e-10	true	false	false
D3ZS29_RAT	WNNQTWTNPTWSNQTWTNPTWSNQAWSTQSWCTQAWNSQTWN	210	251	2.75e-10	true	false	false
NANOG_MOUSE	WTNPTWSSQTWTNPTWNNQTWTNPTWSSQAWTAQSWNGQPWN	203	244	3.30e-07	true	false	false
F5GZI2_HUMAN	MWSNQTWNNSTWSNQT	171	186	2.31e-05	true	false	false
NANG2_PANTR-137-164	TQNIQSWSNHSWNTQTWCTQSWNNQAWN	137	164	0	true	NANG2_PANTR-137-164	false
A0A0D9SG05_HUMAN	TQNIQSWSNHSWNTQTWCTQSWNNQAWN	194	221	8.02e-13	true	A0A0D9SG05_HUMAN-179-221	false
H9H4R1_MACMU-188-209	SNQTWNNSSWSNQTQNIQSWSN	188	209	0	true	H9H4R1_MACMU-188-209	false
A0A2I3T1N8_PANTR-183-204	NIQSWSNHSWNTQTWCTQSWNN	183	204	0	true	A0A2I3T1N8_PANTR-183-204	false
