## Supplementary Data 2 for "Census of exposed aggregation-prone regions in proteomes": cluster_1003.csv

ID	sequence	start	stop	p-value	conserved	ID_EAR	TM	low_complexity
F7DPE4_MONDO-20-64	SKCSSSQENTSLEGCSTMHVMNCVSLASEKENGEVSVAAGLMIGQ	20	64	0	true	F7DPE4_MONDO-20-64	false
F6Q350_ORNAN	MHVMNCVSLASDKENGDISVTAGLMIGQ	1	28	2.80e-10	true	F6Q350_ORNAN-1-28	false
F6X0J8_MACMU	MHVMNCVSLASDKENGNIATAPGFMIGQ	1	28	8.38e-09	true	F6X0J8_MACMU-15-28	false
A0A3Q2U497_CHICK	MHVMNCLSLANDKENGALSVAAGLM	1	25	8.63e-09	true	A0A3Q2U497_CHICK-3-26	false
E2R006_CANLF	MHVMNCVSLVSDKENGTIGPGAGFMIGQ	1	28	2.33e-08	true	false	false
H2QQA5_PANTR	MHVMNCVSLVSDKENGNIATAPGFMIGQ	1	28	2.67e-08	true	H2QQA5_PANTR-15-28	false
FHDC1_HUMAN	MHVMNCVSLVSDKENGNIATAPGFMIGQ	1	28	3.01e-08	true	FHDC1_HUMAN-15-28	false
FHDC1_MOUSE	MHVMNCVSLASDKENGTLATAAAFMTGQ	1	28	6.26e-08	true	FHDC1_MOUSE-1-28	false
D3ZL83_RAT	MHVMNCVSLAGDKENGTLATAAAFMTGQ	1	28	1.62e-07	true	D3ZL83_RAT-1-28	false
F1MQ88_BOVIN	MHVMNCVSLVSDKGNGNTAMAAGFMTAQ	1	28	4.62e-07	true	F1MQ88_BOVIN-1-28	false
F7C5R4_XENTR	MHVMNCVSLVNDKENGDCNVVITELMVEQ	1	29	4.31e-06	true	false	false
D3ZL83_RAT-1-28	MHVMNCVSLAGDKENGTLATAAAFMTGQ	1	28	0	true	D3ZL83_RAT-1-28	false
F7DPE4_MONDO	MHVMNCVSLASEKENGEVSVAAGLMIGQ	37	64	1.25e-08	true	F7DPE4_MONDO-20-64	false
F6Q350_ORNAN-1-28	MHVMNCVSLASDKENGDISVTAGLMIGQ	1	28	0	true	F6Q350_ORNAN-1-28	false
A0A3Q2U497_CHICK-3-26	VMNCLSLANDKENGALSVAAGLMS	3	26	0	true	A0A3Q2U497_CHICK-3-26	false
