## Supplementary Data 2 for "Census of exposed aggregation-prone regions in proteomes": cluster_1004.csv

ID	sequence	start	stop	p-value	conserved	ID_EAR	TM	low_complexity
A5D7I3_BOVIN-447-468	LGKKAAHMYSGAKTGLVLTDIQ	447	468	0	true	A5D7I3_BOVIN-447-468	false
A0A1D5QJR3_MACMU	GKKAAHMYSGAKTGLVLTDIQ	282	302	3.42e-09	true	A0A1D5QJR3_MACMU-284-300	false
BUD13_HUMAN	GKKAAHMYSGAKTGLVLTDIQ	416	436	3.51e-09	true	BUD13_HUMAN-418-434	false
H2Q4T9_PANTR	GKKAAHMYSGAKTGLVLTDIQ	416	436	3.51e-09	true	H2Q4T9_PANTR-418-434	false
F7GLI4_MACMU	GKKAAHMYSGAKTGLVLTDIQ	378	398	3.51e-09	true	F7GLI4_MACMU-380-396	false
J9PBJ8_CANLF	LGKKATHMYSGAKTGLVLTDIQ	522	543	3.62e-09	true	J9PBJ8_CANLF-522-543	false
E2RMP2_CANLF	LGKKATHMYSGAKTGLVLTDIQ	422	443	3.65e-09	true	E2RMP2_CANLF-422-443	false
BUD13_MOUSE	GKKTAHMYSGAKTGLVTDVQ	435	454	2.88e-07	true	false	false
G3V8F3_RAT	GKKTPHMYSGAKTGLVADVQ	434	453	3.44e-06	true	false	false
BUD13_RAT	GKKTPHMYSGAKTGLVADVQ	434	453	3.44e-06	true	false	false
F6ZX29_MONDO	GTKATQMFSGAKTGLVSDVR	520	539	1.42e-04	true	false	false
A0A1D5QJR3_MACMU-284-300	KAAHMYSGAKTGLVLTD	284	300	0	true	A0A1D5QJR3_MACMU-284-300	false
A5D7I3_BOVIN	KAAHMYSGAKTGLVLTD	450	466	4.65e-07	true	A5D7I3_BOVIN-447-468	false
