## Supplementary Data 2 for "Census of exposed aggregation-prone regions in proteomes": cluster_1005.csv

ID	sequence	start	stop	p-value	conserved	ID_EAR	TM	low_complexity
Q6C0P6_YARLI-325-346	VIIMATVCEDCGYKSNEVKTGG	325	346	0	true	Q6C0P6_YARLI-325-346	false
ZPR1_YEAST	VIIMSTVCDHCGYKSNEVKTGG	317	338	7.70e-08	true	false	false
A7EA76_SCLS1	VVIMSTVCEHCGYRSNEVKTGG	300	321	8.68e-08	true	false	false
ZPR1_SCHPO	VIIMSTVCDRCGYRSNEVKTGG	281	302	1.21e-07	true	false	false
Q5A934_CANAL	VILMSTVCDHCGYKSNEVKTGG	340	361	1.25e-07	true	false	false
F6XV26_MONDO	VIIMATNCENCGYRTNEVKSGG	232	253	1.94e-07	true	false	false
Q7SC94_NEUCR	VVIMNTTCDDCGYKSNDVKTGG	269	290	2.24e-07	true	false	false
F8WHU9_MOUSE	VIIMATNCENCGHRTNEVKSGG	208	229	5.01e-07	true	F8WHU9_MOUSE-208-229	false
H7C0E5_HUMAN	VIIMATNCENCGHRTNEVKSGG	208	229	5.25e-07	true	false	false
F6WX57_MACMU	VIIMATNCENCGHRTNEVKSGG	281	302	5.31e-07	true	F6WX57_MACMU-281-302	false
ZPR1_BOVIN	VIIMATNCENCGHRTNEVKSGG	281	302	5.31e-07	true	ZPR1_BOVIN-281-302	false
ZPR1_MOUSE	VIIMATNCENCGHRTNEVKSGG	281	302	5.31e-07	true	ZPR1_MOUSE-281-302	false
F1PB28_CANLF	VIIMATNCENCGHRTNEVKSGG	282	303	5.31e-07	true	false	false
Q0UM51_PHANO	VVLMSTVCDHCGYRSNEVKTGG	295	316	5.43e-07	true	false	false
ZPR1_HUMAN	VIIMATNCENCGHRTNEVKSGG	281	302	5.65e-07	true	ZPR1_HUMAN-281-302	false
H2Q4U0_PANTR	VIIMATNCENCGHRTNEVKSGG	281	302	6.24e-07	true	H2Q4U0_PANTR-281-302	false
H7BZM7_HUMAN	VIIMATNCENCGHRTNEVKSGG	281	302	6.50e-07	true	false	false
F6SXB4_MONDO	VIIMATNCENCGHRTNEVKSGG	289	310	6.96e-07	true	false	false
F6TM23_ORNAN	VIIMATNCEHCGHRTNEVKSGG	284	305	1.00e-06	true	F6TM23_ORNAN-284-305	false
D3ZWN1_RAT	VIIMATNCERCGHRTNEVKSGG	281	302	1.14e-06	true	false	false
Q9W379_DROME	VVIMATVCGACGHKTNEVKSGG	283	304	1.18e-06	true	false	false
ZPR1_CAEEL	VIIMSLACDRCGYKSNEVKSGG	269	290	1.97e-06	true	false	false
F7AAH1_XENTR	VIIMATNCDSCGHRTNEVKSGG	271	292	2.51e-06	true	false	false
F6T844_CHICK	VIIMATNCDSCGHRTNEVKSGG	269	290	2.55e-06	true	F6T844_CHICK-269-290	false
Q5ZJF7_CHICK	VIIMATNCDSCGHRTNEVKSGG	53	74	2.65e-06	true	Q5ZJF7_CHICK-53-74	false
Q1LY31_DANRE	VIIMATNCDSCGHRTNEVKSGG	267	288	3.18e-06	true	Q1LY31_DANRE-267-288	false
Q5TSZ9_ANOGA	VVIMATVCDNCGLRTNEVKPGG	292	313	3.60e-06	true	false	false
A0A0D1DW19_USTMA	ILIMSTNCENCGYKDNEVKSGA	347	368	3.73e-06	true	false	false
Q4QE48_LEIMA	IIMAFKCEYCGYKSNEIKAGG	291	311	4.42e-06	true	false	false
F1QL38_DANRE	VIIMATNCDSCGHRTNEVKSGG	101	122	4.54e-06	true	F1QL38_DANRE-101-122	false
A4VCM4_ARATH	VIVMASTCDDCGYRNSELKPGG	308	329	4.89e-06	true	false	false
F4K746_ARATH	VIVMASTCDDCGYRNSELKPGG	313	334	5.56e-06	true	false	false
A0A1P8BED3_ARATH	VIVMASTCDDCGYRNSELKPGG	308	329	5.96e-06	true	false	false
Q4DPY7_TRYCC	VIMAFRCDFCGYKSNEVKSGG	289	309	7.44e-06	true	false	false
Q4DPS9_TRYCC	VIMAFRCDFCGYKSNEVKSGG	289	309	7.44e-06	true	false	false
B8C307_THAPS	VIIMCLFCEQCGYKSSEIKGGG	255	276	8.74e-06	true	false	false
B7QCA2_IXOSC	VVIMATVCERCGHRTSEVKGGA	253	274	9.79e-06	true	false	false
A7S6J5_NEMVE	VIIMATVCDACGNRTNEVKSG	264	284	1.51e-05	true	A7S6J5_NEMVE-264-285	false
Q4WMB7_ASPFU	VFIWGTVCDHCGYRTSEVKTGG	280	301	1.97e-05	true	false	false
Q6Z9R0_ORYSJ	VIVMATTCDMCGYRNSELKPGG	320	341	2.27e-05	true	false	false
Q5KPH3_CRYNJ	IIIMSSNCYACGYRDNEVKSGG	334	355	2.34e-05	true	false	false
A0A0K0IZR1_BRUMA	VILMCTTCDACGWKSNEVKSGA	269	290	2.36e-05	true	false	false
F4K9W6_ARATH	VIVMASTCDSCGYRNSELKPGG	308	329	2.44e-05	true	false	false
ZPR1_DICDI	ILLMAFSCDECGYKTNEIKPGG	283	304	2.48e-05	true	false	false
A0A2I3RN75_PANTR	VIIMATNCENCGHRTNEVGG	281	300	2.94e-05	true	false	false
A9SIW4_PHYPA	VIVMASSCDVCGYKNSELKPGG	324	345	3.04e-05	true	false	false
C3Y4P7_BRAFL	VIVMATTCDRCGHRSNEVKSA	87	107	3.77e-05	true	false	false
F6QE47_CIOIN	VIIMATNCDTCGKRTNEVKSG	263	283	1.17e-04	true	F6QE47_CIOIN-263-284	false
A8BNL1_GIAIC	LLMCSACDNCGFKSIEVKSAG	298	318	6.13e-04	true	false	false
A7S6J5_NEMVE-264-285	VIIMATVCDACGNRTNEVKSGT	264	285	0	true	A7S6J5_NEMVE-264-285	false
Q6C0P6_YARLI	VIIMATVCEDCGYKSNEVKTG	325	345	6.37e-06	true	Q6C0P6_YARLI-325-346	false
