## Supplementary Data 2 for "Census of exposed aggregation-prone regions in proteomes": cluster_1006.csv

ID	sequence	start	stop	p-value	conserved	ID_EAR	TM	low_complexity
A0A3B5JY73_TAKRU-44-70	RYQRFHGAFTGGFSAGYFNTVGSKEGW	44	70	0	true	A0A3B5JY73_TAKRU-44-70	false
A0A1D5RID7_MACMU	RYKRFHGAFSGGFSAGYFNTVGSKEGW	45	71	9.08e-14	true	false	false
K7EQ19_HUMAN	RYKRFHGAFSGGFSAGYFNTVGSKEGW	45	71	9.32e-14	true	false	false
A0A2I3S4N5_PANTR	RYKRFHGAFSGGFSAGYFNTVGSKEGW	45	71	9.32e-14	true	false	false
F1NFC3_CHICK	RYQRFHGAFTGGFSAGYFNTVGTKEGW	46	72	1.42e-13	true	false	false
G1K2G6_DANRE	RYKRFHGAFTGGFSAGYFNTVGSKEGW	44	70	2.10e-13	true	G1K2G6_DANRE-48-64	false
H2SNV2_TAKRU	RYQRFHGAFTGGFSAGYFNTVGSKEGW	44	70	2.41e-13	true	H2SNV2_TAKRU-44-70	false
H2SNV1_TAKRU	RYQRFHGAFTGGFSAGYFNTVGSKEGW	44	70	2.72e-13	true	H2SNV1_TAKRU-44-70	false
A0A3B5JYT7_TAKRU	RYQRFHGAFTGGFSAGYFNTVGSKEGW	44	70	2.91e-13	true	A0A3B5JYT7_TAKRU-44-70	false
F6Z6Q3_MONDO	RYKRFHGAFSGGFSAGYFNTVGSKEGW	45	71	4.86e-13	true	false	false
G1K130_BOVIN	RYKRFHGAFSGGFSAGYFNTVGSKEGW	45	71	4.87e-13	true	false	false
GPTC1_BOVIN	RYKRFHGAFSGGFSAGYFNTVGSKEGW	45	71	4.87e-13	true	false	false
GPTC1_HUMAN	RYKRFHGAFSGGFSAGYFNTVGSKEGW	45	71	4.87e-13	true	GPTC1_HUMAN-49-65	false
GPTC1_MOUSE	RYKRFHGAFSGGFSAGYFNTVGSKEGW	45	71	4.87e-13	true	GPTC1_MOUSE-49-65	false
F1LU70_RAT	RYKRFHGAFSGGFSAGYFNTVGSKEGW	45	71	4.87e-13	true	F1LU70_RAT-49-65	false
F6V3J0_ORNAN	RYKRFHGAFSGGFSAGYFNTVGSKEGW	44	70	4.87e-13	true	F6V3J0_ORNAN-48-64	false
D6RET6_MOUSE	RYKRFHGAFSGGFSAGYFNTVGSKEGW	45	71	4.88e-13	true	D6RET6_MOUSE-49-65	false
A0A1D5QTT3_MACMU	RYKRFHGAFSGGFSAGYFNTVGSKEGW	45	71	5.05e-13	true	A0A1D5QTT3_MACMU-49-65	false
F7HNE9_MACMU	RYKRFHGAFSGGFSAGYFNTVGSKEGW	45	71	5.25e-13	true	F7HNE9_MACMU-49-65	false
A0A1D5QRK8_MACMU	RYKRFHGAFSGGFSAGYFNTVGSKEGW	45	71	5.79e-13	true	A0A1D5QRK8_MACMU-49-65	false
H2QFZ7_PANTR	RYKRFHGAFSGGFSAGYFNTVGSKEGW	45	71	6.49e-13	true	H2QFZ7_PANTR-49-65	false
D6RJ67_MOUSE	RYKRFHGAFSGGFSAGYFNTVGSKEGW	45	71	8.67e-13	true	false	false
F1P8I4_CANLF	RYKRFHGAFSGGFSAGYFNTVGSKEGW	224	250	1.57e-12	true	false	false
A0A0J9Y0K3_BRUMA	KRFHGAFTGGFSAGYFNTVGSKEGW	41	65	5.12e-12	true	false	false
YK96_SCHPO	KRFHGAFTGGFSAGYFNTVGSKEGW	50	74	5.46e-12	true	YK96_SCHPO-52-68	false
B7PR07_IXOSC	RRFHGAFTGGFSAGFYNTVGTKEGW	9	33	2.33e-11	true	false	false
TGHH_ORYSJ	RRFHGAFTGGFSAGYYNTVGTKEGW	54	78	2.42e-11	true	TGHH_ORYSJ-56-72	false
Q7PZF3_ANOGA	RRFHGAFTGGFSAGYWNTVGSEEGW	43	67	5.72e-11	true	false	false
Q5KH21_CRYNJ	RRFHGAFTGGWSAGYFNTAGSKEGW	60	84	6.14e-11	true	Q5KH21_CRYNJ-62-78	false
A7S8J8_NEMVE	RRFHGAFTGGFSAGYFNTVDTKEGW	43	67	6.56e-11	true	A7S8J8_NEMVE-45-61	false
A0A2K1KDU0_PHYPA	RRFHGAFSGGFSAGYYNTVGSKEGW	53	77	7.08e-11	true	false	false
F7BDS7_CIOIN	RRFHGAFTGGFSAGYYNSVGSKDGW	45	69	7.12e-11	true	F7BDS7_CIOIN-47-63	false
A7ECA3_SCLS1	KRLHGAFTGGFSAGYYNTVGSKEGW	56	80	7.25e-11	true	false	false
TGH_ARATH	RRFHGAFTGGYSAGYYNTVGSKEGW	53	77	8.61e-11	true	false	false
A9UP96_MONBE	RRFHGAFTGGFSAGYYNTVGTAEGW	41	65	9.98e-11	true	false	false
Q4WSZ8_ASPFU	KRLHGAFTGGFSAGYFNTVGSKEGW	56	80	1.12e-10	true	false	false
G4VA48_SCHMA	RPMRFHGAFTGGFSAGYFNSVGSKEGF	236	262	1.18e-10	true	false	false
A0A3Q0KHK4_SCHMA	RPMRFHGAFTGGFSAGYFNSVGSKEGF	54	80	1.18e-10	true	false	false
Q0UMR7_PHANO	RRLHGAFTGGFSAGYFNTVGSKEGW	55	79	1.71e-10	true	false	false
GPTC1_CAEEL	RRFHGAFTGGFSAGYWNTVGSKQGW	42	66	1.91e-10	true	GPTC1_CAEEL-44-60	false
Q54U58_DICDI	RKRHGAFTGGFSAGYFNSVGSKEGW	81	105	3.17e-10	true	false	false
A7UWG4_NEUCR	KRLHGAFTGGFSAGYFNTVGSKEGW	56	80	3.21e-10	true	false	false
GPTC1_DROME	RRFHGAFTGGFSAGFWNTVGSLEGW	42	66	3.50e-10	true	GPTC1_DROME-44-60	false
A0A0D1E9R8_USTMA	RRFHGAFTGGWSAGYYNTVGSEHGW	60	84	4.93e-10	true	false	false
Q6CG21_YARLI	RRFHGAFEGGWSAGYYNTVGSQEGW	30	54	1.44e-08	true	Q6CG21_YARLI-32-48	false
A0A1D5QRK8_MACMU-49-65	FHGAFSGGFSAGYFNTV	49	65	0	true	A0A1D5QRK8_MACMU-49-65	false
A0A3B5JY73_TAKRU	FHGAFTGGFSAGYFNTV	48	64	5.55e-07	true	A0A3B5JY73_TAKRU-44-70	false
