## Supplementary Data 2 for "Census of exposed aggregation-prone regions in proteomes": cluster_1007.csv

ID	sequence	start	stop	p-value	conserved	ID_EAR	TM	low_complexity
A0A0G2K001_RAT-1-18	MDFSFSFMQGIMGNTIQQ	1	18	0	true	A0A0G2K001_RAT-1-18	false
E9PKA2_HUMAN	MDFSFSFMQGIMGNTIQQ	1	18	8.50e-08	true	E9PKA2_HUMAN-1-18	false
A0A2R8QFE1_DANRE	MDFSFSFMQGIMGNTIQQ	1	18	1.27e-07	true	A0A2R8QFE1_DANRE-1-18	false
F1QV68_DANRE	MDFSFSFMQGIMGNTIQQ	1	18	1.27e-07	true	F1QV68_DANRE-1-18	false
D3Z357_MOUSE	MDFSFSFMQGIMGNTIQQ	1	18	1.28e-07	true	D3Z357_MOUSE-1-18	false
H2UZ83_TAKRU	MDFSFSFMQGIMGNTIQQ	1	18	1.28e-07	true	H2UZ83_TAKRU-1-18	false
NSD3_MOUSE	MDFSFSFMQGIMGNTIQQ	1	18	1.28e-07	true	NSD3_MOUSE-1-18	false
F7C0P2_MONDO	MDFSFSFMQGIMGNTIQQ	1	18	1.28e-07	true	F7C0P2_MONDO-1-18	false
E2QUJ0_CANLF	MDFSFSFMQGIMGNTIQQ	1	18	1.28e-07	true	E2QUJ0_CANLF-1-18	false
H9FW89_MACMU	MDFSFSFMQGIMGNTIQQ	1	18	1.28e-07	true	H9FW89_MACMU-1-18	false
F6PUH8_XENTR	MDFSFSFMQGIMGNTIQQ	1	18	1.28e-07	true	F6PUH8_XENTR-1-18	false
F6SM54_ORNAN	MDFSFSFMQGIMGNTIQQ	1	18	1.28e-07	true	F6SM54_ORNAN-1-18	false
NSD3_HUMAN	MDFSFSFMQGIMGNTIQQ	1	18	1.28e-07	true	NSD3_HUMAN-1-18	false
H2R3Q8_PANTR	MDFSFSFMQGIMGNTIQQ	1	18	1.28e-07	true	H2R3Q8_PANTR-1-18	false
A0A1D5PLB7_CHICK	MDFSFSFMQGIMGNTIQQ	1	18	1.28e-07	true	A0A1D5PLB7_CHICK-1-18	false
F6QLS4_MACMU	MDFSFSFMQGIMGNTIQQ	1	18	1.28e-07	true	F6QLS4_MACMU-1-18	false
E1BNH7_BOVIN	MDFSFSFMQGIMGNTIQQ	1	18	1.28e-07	true	E1BNH7_BOVIN-1-18	false
D3Z197_MOUSE	MDFSFSFMQGIMGNTIQQ	1	18	1.28e-07	true	D3Z197_MOUSE-1-18	false
F6QLP6_MACMU	MDFSFSFMQGIMGNTIQQ	1	18	1.28e-07	true	F6QLP6_MACMU-1-18	false
A0A2I3S6L5_PANTR	MDFSFSFMQGIMGNTIQQ	1	18	1.28e-07	true	A0A2I3S6L5_PANTR-1-18	false
A0A3Q2UBA0_CHICK	MDFSFSFMQGIMGNTIQQ	1	18	1.28e-07	true	A0A3Q2UBA0_CHICK-1-18	false
A0A3Q1M8D4_BOVIN	MDFSFSFMQGIMGNTIQQ	1	18	1.28e-07	true	A0A3Q1M8D4_BOVIN-1-18	false
F1RD01_DANRE	MDFSFSFMQGIMGNTIQQ	1	18	1.28e-07	true	F1RD01_DANRE-1-18	false
Q17R02_BOVIN	MDFSFSFMQGIMGNTIQQ	1	18	1.33e-07	true	Q17R02_BOVIN-1-18	false
K7ARS8_PANTR	MDFSFSFMQGIMGNTIQQ	1	18	1.33e-07	true	K7ARS8_PANTR-1-18	false
F6QLR4_MACMU	MDFSFSFMQGIMGNTIQQ	1	18	1.33e-07	true	F6QLR4_MACMU-1-18	false
E2R8X7_CANLF	MDFSFSFMQGIMGNTIQQ	1	18	1.33e-07	true	E2R8X7_CANLF-1-18	false
A0A3Q1M7D2_BOVIN	MDFSFSFMQGIMGNTIQQ	1	18	1.33e-07	true	A0A3Q1M7D2_BOVIN-1-18	false
F7ALY8_XENTR	MDFSFSFMQGIMGNTIQQ	1	18	1.34e-07	true	F7ALY8_XENTR-1-18	false
A0A1B0GSG3_MOUSE	MDFSFSFMQGIMGNTIQQ	1	18	1.34e-07	true	A0A1B0GSG3_MOUSE-1-18	false
E9PQ95_HUMAN	MDFSFSFMQGIMGNTIQQ	1	18	6.63e-07	true	E9PQ95_HUMAN-1-18	false
E9PKL3_HUMAN	MDFSFSFMQGIMGNT	1	15	4.86e-05	true	false	false
