## Supplementary Data 2 for "Census of exposed aggregation-prone regions in proteomes": cluster_1008.csv

ID	sequence	start	stop	p-value	conserved	ID_EAR	TM	low_complexity
F6QD69_XENTR-735-756	MKVDMSLNVNMNSNQQLMAQKM	735	756	0	true	F6QD69_XENTR-735-756	false
E1BPF3_BOVIN	MKGDVSLNVSMGSNSQMIPQKM	716	737	7.09e-05	true	E1BPF3_BOVIN-720-733	false
A0A3Q1LGS0_BOVIN	MKGDVSLNVSMGSNSQMIPQKM	686	707	7.48e-05	true	A0A3Q1LGS0_BOVIN-690-703	false
D4A7D6_RAT	MKGDVSLNVNMGSSSQMIPQKM	715	736	1.03e-04	true	D4A7D6_RAT-719-732	false
A0A2I3T483_PANTR	MKGDVNLNVNMGSNSQMIPQKM	716	737	1.05e-04	true	A0A2I3T483_PANTR-720-733	false
H2PZV0_PANTR	MKGDVNLNVNMGSNSQMIPQKM	716	737	1.10e-04	true	H2PZV0_PANTR-720-733	false
BCL9_HUMAN	MKGDVNLNVNMGSNSQMIPQKM	716	737	1.10e-04	true	BCL9_HUMAN-720-733	false
F7D4Z2_MACMU	MKGDVNLNVNMGSNSQMIPQKM	716	737	1.12e-04	true	F7D4Z2_MACMU-720-733	false
E2QWH2_CANLF	MKGDVSLNVSMGSNPQMIPQKM	716	737	2.09e-04	true	false	false
F7EFL9_MONDO	MKGDVNLNVSMGSNPQMIPQKM	716	737	3.47e-04	true	false	false
