## Supplementary Data 2 for "Census of exposed aggregation-prone regions in proteomes": cluster_1009.csv

ID	sequence	start	stop	p-value	conserved	ID_EAR	TM	low_complexity
A0A2I3RQ87_PANTR-695-711	LGEAWAGRGAAWWERQQ	695	711	0	true	A0A2I3RQ87_PANTR-695-711	false
A0A2I3TFH0_PANTR	LGEAWAGRGAAWWERQQ	713	729	6.14e-07	true	A0A2I3TFH0_PANTR-713-729	false
H2QBM1_PANTR	LGEAWAGRGAAWWERQQ	721	737	6.37e-07	true	H2QBM1_PANTR-721-737	false
F6UPU0_MACMU	LGEAWAGRGAAWWERQQ	695	711	6.38e-07	true	F6UPU0_MACMU-695-711	false
TAF1C_HUMAN	LGEAWAGRGAAWWERQQ	721	737	6.82e-07	true	TAF1C_HUMAN-721-737	false
H3BR71_HUMAN	LGEAWAGRGAAWWERQQ	292	308	7.23e-07	true	H3BR71_HUMAN-292-308	false
