## Supplementary Data 2 for "Census of exposed aggregation-prone regions in proteomes": cluster_1010.csv

ID	sequence	start	stop	p-value	conserved	ID_EAR	TM	low_complexity
A0A3Q2TUL3_CHICK-115-165	LIFEQVQEVLLLLKEKIKNGTATNQECWQAWALVNEADLGDLLTLTNVNDV	115	165	0	true	A0A3Q2TUL3_CHICK-115-165	false
F1NV79_CHICK	LIFEQVQEVLLLLKEKIKNGTATNQECWQAWALVNEADLGDLLTLTNVNDV	42	92	1.77e-25	true	F1NV79_CHICK-42-92	false
F7F4Z3_MONDO	LIFEHVQNVLLSLKQKIKDGSATNQEYIQAMTLVNEAVTSNTLLLIKDDDI	23	73	7.38e-11	true	F7F4Z3_MONDO-29-55	false
J9NUI5_CANLF	FIFEQVQNVLQSLKQKIKDGSATNKEYIQAMILVNEATISNNSTL	23	67	1.51e-09	true	J9NUI5_CANLF-27-61	false
F1PV30_CANLF	FIFEQVQNVLQSLKQKIKDGSATNKEYIQAMILVNEATISNNSTL	18	62	1.51e-09	true	false	false
X6R383_HUMAN	FIFEQVQNVLQSLKQKIKDGSATNKEYIQAMILVNEATIINSSTSIKD	23	70	3.35e-09	true	X6R383_HUMAN-27-61	false
F6W5R9_ORNAN	LIFEHVQSILQSLKQKIKDGSATYQEYTQAMILVNEAKSNSLLQIKD	23	69	5.06e-09	true	false	false
A0A2I3S637_PANTR	FIFEQVQNVLQSLKQKIKDGSATNKEYIQAMILVNEATIINSSTSIKD	23	70	5.56e-09	true	A0A2I3S637_PANTR-27-61	false
A0A2I3SHU1_PANTR	FIFEQVQNVLQSLKQKIKDGSATNKEYIQAMILVNEATI	19	57	5.95e-09	true	false	false
A0A087WYZ9_HUMAN	FIFEQVQNVLQSLKQKIKDGSATNKEYIQAMILVNEATI	23	61	7.03e-09	true	A0A087WYZ9_HUMAN-27-61	false
H2R1P1_PANTR	FIFEQVQNVLQSLKQKIKDGSATNKEYIQAMILVNEATI	23	61	7.42e-09	true	H2R1P1_PANTR-27-61	false
SETB2_HUMAN	FIFEQVQNVLQSLKQKIKDGSATNKEYIQAMILVNEATI	23	61	7.47e-09	true	SETB2_HUMAN-27-61	false
F7HCK4_MACMU	FIFEQVQNVLQSLKQKIKDGSATNKEYIQAMILVNEATI	19	57	7.47e-09	true	F7HCK4_MACMU-23-57	false
F6ZLU1_MACMU	FIFEQVQNVLQSLKQKIKDGSATNKEYIQAMILVNEATI	23	61	7.53e-09	true	F6ZLU1_MACMU-27-61	false
G7NK50_MACMU	FIFEQVQNVLQSLKQKIKDGSATNKEYIQAMILVNEATI	23	61	7.76e-09	true	G7NK50_MACMU-27-61	false
B2RXP3_MOUSE	LMFEKTQNVLHSLKQKIKDGSATNGDYVQAMNLVNEATLSNTQTL	23	67	2.03e-08	true	B2RXP3_MOUSE-29-55	false
SETB2_MOUSE	LMFEKTQNVLHSLKQKIKDGSATNGDYVQAMNLVNEATLSNTQTL	23	67	2.04e-08	true	SETB2_MOUSE-29-77	false
M0RA29_RAT	FMFEKAQDVLHSLKQKIKDGSATNGDYVQAMVLVNEATLSNSQTL	23	67	3.22e-08	true	M0RA29_RAT-29-55	false
D3ZDZ9_RAT	FMFEKAQDVLHSLKQKIKDGSATNGDYVQAMVLVNEATLSNSQTL	23	67	3.23e-08	true	D3ZDZ9_RAT-29-55	false
F1MXG0_BOVIN	FIFEQVQNVLQSLKQKIKDGSATNKEYIQAMILVKDA	23	59	6.12e-08	true	F1MXG0_BOVIN-33-55	false
L7N3D1_XENTR	IFEKLLNKLKILWQKIKDGSATNLEYVRAVILVNEAE	23	59	2.73e-05	true	false	false
SETB2_XENTR	IFEKLLNKLKILWQKIKDGSATNLEYVRAVILVNEAE	50	86	3.28e-05	true	false	false
F6S9T0_XENTR	IFEKLLNKLKILWQKIKDGSATNLEYVRAVILVNEAE	50	86	3.33e-05	true	false	false
M0R6H5_RAT	FMFEKAQDVLHSLKQKIKDGSATN	23	46	1.53e-04	true	false	false
SETB2_DANRE	VFDELMEVLRRLRHTLRHNTATDREYVQAMRIVQESKL	20	57	3.43e-04	true	false	false
E7F7L1_DANRE	VFDELMEVLRRLRHTLRHNTATDREYVQAMRIVQESKL	20	57	3.43e-04	true	false	false
F1MXG0_BOVIN-33-55	QSLKQKIKDGSATNKEYIQAMIL	33	55	0	true	F1MXG0_BOVIN-33-55	false
SETB2_MOUSE-29-77	QNVLHSLKQKIKDGSATNGDYVQAMNLVNEATLSNTQTLEKGMFITYSN	29	77	0	true	SETB2_MOUSE-29-77	false
A0A3Q2TUL3_CHICK	QEVLLLLKEKIKNGTATNQECWQAWALVNEADLGDLLTL	121	159	3.72e-06	true	A0A3Q2TUL3_CHICK-115-165	true
A0A087WYZ9_HUMAN-27-61	QVQNVLQSLKQKIKDGSATNKEYIQAMILVNEATI	27	61	0	true	A0A087WYZ9_HUMAN-27-61	false
B2RXP3_MOUSE-29-55	QNVLHSLKQKIKDGSATNGDYVQAMNL	29	55	0	true	B2RXP3_MOUSE-29-55	false
