## Supplementary Data 2 for "Census of exposed aggregation-prone regions in proteomes": cluster_1011.csv

ID	sequence	start	stop	p-value	conserved	ID_EAR	TM	low_complexity
A0A1D5QD52_MACMU-764-793	LDTHMMHLSGNHSGESLGQKQLENALTAHL	764	793	0	true	A0A1D5QD52_MACMU-764-793	false
F6WBP3_MACMU	LDTHMMHLSGNHSGESLGQKQLENALTAHL	802	831	1.19e-13	true	F6WBP3_MACMU-802-831	true
A0A1D5QLA6_MACMU	LDTYMMHLSGNHSGESLGQKQLENALTVHL	804	833	3.56e-12	true	A0A1D5QLA6_MACMU-804-833	true
S31D3_HUMAN	LGTHMMHLSGNDSGVRLGQKQLENALTVHL	802	831	4.10e-10	true	S31D3_HUMAN-800-824	true
S31D4_HUMAN	LGTHMMHLSGNDSGVRLGQKQLENALTVHL	802	831	4.10e-10	true	S31D4_HUMAN-800-824	true
A0A2I3RE25_PANTR	LETHMMHLSGNDSGVRLGQKQLENALTVHL	793	822	4.13e-10	true	A0A2I3RE25_PANTR-791-815	true
A0A2I3S3G9_PANTR	LETHMMHLSGNDSGVRLGQKQLENALTVHL	802	831	4.33e-10	true	A0A2I3S3G9_PANTR-800-824	true
S31D1_HUMAN	LETHMMHLSGNDSGVRLGQKQLENALTVRL	805	834	1.30e-09	true	S31D1_HUMAN-803-827	true
A0A2I3RE25_PANTR-791-815	RDLETHMMHLSGNDSGVRLGQKQLE	791	815	0	true	A0A2I3RE25_PANTR-791-815	false
A0A1D5QD52_MACMU	RDLDTHMMHLSGNHSGESLGQKQLE	762	786	1.18e-08	true	A0A1D5QD52_MACMU-764-793	false
