## Supplementary Data 2 for "Census of exposed aggregation-prone regions in proteomes": cluster_1012.csv

ID	sequence	start	stop	p-value	conserved	ID_EAR	TM	low_complexity
A0A0B4JCQ4_DROME-1865-1911	VTGSLASIYATTSRGGHHHQQQQAQQQQHYYRDAAGGNSNGGAAYYN	1865	1911	0	true	A0A0B4JCQ4_DROME-1865-1911	false
A0A0B4KEE8_DROME	VTGSLASIYATTSRGGHHHQQQQAQQQQHYYRDAAGGNSNGGAAYYN	1657	1703	2.02e-14	true	A0A0B4KEE8_DROME-1657-1703	false
A0A0B4K7T1_DROME	VTGSLASIYATTSRGGHHHQQQQAQQQQHYYRDAAGGNSNGGAAYYN	1723	1769	2.09e-14	true	A0A0B4K7T1_DROME-1723-1769	false
A0A0B4K7H4_DROME	VTGSLASIYATTSRGGHHHQQQQAQQQQHYYRDAAGGNSNGGAAYYN	1790	1836	2.17e-14	true	A0A0B4K7H4_DROME-1790-1836	false
A0A0B4JCZ8_DROME	VTGSLASIYATTSRGGHHHQQQQAQQQQHYYRDAAGGNSNGGAAYYN	1883	1929	2.24e-14	true	A0A0B4JCZ8_DROME-1883-1929	false
A1Z6S0_DROME	VTGSLASIYATTSRGGHHHQQQQAQQQQHYYRDAAGGNSNGGAAYYN	1883	1929	2.33e-14	true	A1Z6S0_DROME-1883-1929	false
A0A0B4KED3_DROME	VTGSLASIYATTSRGGHHHQQQQAQQQQHYYRDAAGGNSNGGAAYYN	1219	1265	2.71e-14	true	A0A0B4KED3_DROME-1219-1265	false
