## Supplementary Data 2 for "Census of exposed aggregation-prone regions in proteomes": cluster_1013.csv

ID	sequence	start	stop	p-value	conserved	ID_EAR	TM	low_complexity
F6S0S3_XENTR-249-275	NILQAGNNLLIVQSPSTGQHAVLQVMQ	249	275	0	true	F6S0S3_XENTR-249-275	false
Q28DC0_XENTR	NILQAGNNLLIVQSPSTGQHAVLQVMQ	241	267	2.99e-11	true	Q28DC0_XENTR-241-267	false
F6PI08_MONDO	NIIQAGNNLLIVQSPGGGQPAMVQQVQ	270	296	1.15e-06	true	F6PI08_MONDO-270-282	false
H9KYR6_CHICK	NIIQAGNNLLIVQSPGSGQPA	294	314	3.42e-06	true	false	false
H2T2Q8_TAKRU	NIIQAGNNLLIVQSPGQPA	268	286	3.70e-05	true	false	false
D3ZSM5_RAT	NIIQAGNNLLIVQSPGGG	67	84	4.72e-05	true	false	false
J9NRJ6_CANLF	NIIQAGNNLLIVQSPGGG	287	304	5.33e-05	true	J9NRJ6_CANLF-287-299	false
F7HMF7_MACMU	NIIQAGNNLLIVQSPGGG	289	306	5.35e-05	true	F7HMF7_MACMU-289-301	false
SP2_BOVIN	NIIQAGNNLLIVQSPGGG	276	293	5.42e-05	true	false	false
A0A452DJJ4_BOVIN	NIIQAGNNLLIVQSPGGG	269	286	5.42e-05	true	A0A452DJJ4_BOVIN-269-281	false
B5DEH3_RAT	NIIQAGNNLLIVQSPGGG	275	292	5.46e-05	true	B5DEH3_RAT-275-287	false
F6SM94_MACMU	NIIQAGNNLLIVQSPGGG	275	292	5.50e-05	true	F6SM94_MACMU-275-287	false
SP2_HUMAN	NIIQAGNNLLIVQSPGGG	276	293	5.54e-05	true	SP2_HUMAN-276-288	false
H2QDB1_PANTR	NIIQAGNNLLIVQSPGGG	276	293	5.54e-05	true	H2QDB1_PANTR-276-288	false
Q8C5J0_MOUSE	NIIQAGNNLLIVQSPGGG	276	293	5.54e-05	true	Q8C5J0_MOUSE-276-288	false
Q8BNQ4_MOUSE	NIIQAGNNLLIVQSPGGG	270	287	5.55e-05	true	Q8BNQ4_MOUSE-270-282	false
F1PDZ3_CANLF	NIIQAGNNLLIVQSPGGG	277	294	5.58e-05	true	F1PDZ3_CANLF-277-289	false
SP2_MOUSE	NIIQAGNNLLIVQSPGGG	275	292	5.67e-05	true	SP2_MOUSE-275-287	false
A0A2R8Q3E9_DANRE	NIIQAGNNLLIVQNPGGSQPA	279	299	1.25e-04	true	false	false
F1Q4L6_DANRE	NIIQAGNNLLIVQNPGGSQPA	279	299	1.26e-04	true	false	false
A0A452DJJ4_BOVIN-269-281	NIIQAGNNLLIVQ	269	281	0	true	A0A452DJJ4_BOVIN-269-281	false
F6S0S3_XENTR	NILQAGNNLLIVQ	249	261	5.43e-04	true	F6S0S3_XENTR-249-275	false
F1Q4L6_DANRE	NIIQAGNNLLIVQ	279	291	5.61e-04	true	F1Q4L6_DANRE-275-292	false
A0A2R8Q3E9_DANRE	NIIQAGNNLLIVQ	279	291	5.88e-04	true	A0A2R8Q3E9_DANRE-275-292	false
A0A2R8Q3E9_DANRE-275-292	TTADNIIQAGNNLLIVQN	275	292	0	true	A0A2R8Q3E9_DANRE-275-292	false
