## Supplementary Data 2 for "Census of exposed aggregation-prone regions in proteomes": cluster_1014.csv

ID	sequence	start	stop	p-value	conserved	ID_EAR	TM	low_complexity
A0A0B4KGM4_DROME-136-188	LAAAGRLHANNAMAGHHPISALQSQYQQLQAAKMQAQMATQSEAAQQQQRTFA	136	188	0	true	A0A0B4KGM4_DROME-136-188	false
A8JR01_DROME	LAAAGRLHANNAMAGHHPISALQSQYQQLQAAKMQAQMATQSEAAQQQQRTFA	114	166	5.02e-24	true	A8JR01_DROME-114-166	false
A8JR00_DROME	LAAAGRLHANNAMAGHHPISALQSQYQQLQAAKMQAQMATQSEAAQQQQRTFA	114	166	7.94e-24	true	A8JR00_DROME-114-166	false
A8JR03_DROME	LAAAGRLHANNAMAGHHPISALQSQYQQLQAAKMQAQMATQSEAAQQQQRTFA	114	166	8.25e-24	true	A8JR03_DROME-114-166	false
A8JR02_DROME	LAAAGRLHANNAMAGHHPISALQSQYQQLQAAKMQAQMATQSEAAQQQQRTFA	114	166	8.44e-24	true	A8JR02_DROME-114-166	false
A0A0B4KH30_DROME	LAAAGRLHANNAMAGHHPISALQSQYQQLQAAKMQAQMATQSEAAQQQQRTFA	136	188	8.69e-24	true	A0A0B4KH30_DROME-136-188	false
A0A0C4DHA9_DROME	LAAAGRLHANNAMAGHHPISALQSQYQQLQAAKMQAQMATQSEAAQQQQRTFA	114	166	8.82e-24	true	A0A0C4DHA9_DROME-114-166	false
A7US19_ANOGA	HNAPMSKLELQFQQLQREKIQQQIKTATEAIAHQQQTFA	204	242	9.92e-06	true	false	false
