## Supplementary Data 2 for "Census of exposed aggregation-prone regions in proteomes": cluster_1015.csv

ID	sequence	start	stop	p-value	conserved	ID_EAR	TM	low_complexity
A0A1D5Q2W8_MACMU-272-293	QQQLQEAREQGELKEQSLQNQL	272	293	0	true	A0A1D5Q2W8_MACMU-272-293	false
F7EDW7_MACMU	QQQLQEAREQGELKEQSLQNQL	1763	1784	6.62e-07	true	F7EDW7_MACMU-1763-1784	false
F7EDM2_MACMU	QQQLQEAREQGELKEQSLQNQL	1782	1803	6.72e-07	true	F7EDM2_MACMU-1782-1803	false
A0A1D5QN56_MACMU	QQQLQEAREQGELKEQSLQNQL	1795	1816	7.09e-07	true	A0A1D5QN56_MACMU-1795-1816	false
CP250_HUMAN	QQQLQEAREQGELKEQSLQSQL	1784	1805	2.34e-06	true	CP250_HUMAN-1784-1805	false
H7C0P0_HUMAN	QQQLQEAREQGELKEQSLQSQL	272	293	2.59e-06	true	H7C0P0_HUMAN-272-293	false
A0A2I3TDJ9_PANTR	QQQLQEAREQGQLKEQSLESQL	1782	1803	1.57e-05	true	A0A2I3TDJ9_PANTR-1782-1803	false
H2R437_PANTR	QQQLQEAREQGQLKEQSLESQL	1782	1803	1.58e-05	true	H2R437_PANTR-1782-1803	false
A0A2I3RYQ2_PANTR	QQQLQEAREQGQLKEQSLESQL	1782	1803	1.58e-05	true	A0A2I3RYQ2_PANTR-1782-1803	false
