## Supplementary Data 2 for "Census of exposed aggregation-prone regions in proteomes": cluster_1016.csv

ID	sequence	start	stop	p-value	conserved	ID_EAR	TM	low_complexity
A0A2R8Y532_HUMAN-106-136	YSSSSQETLSQDTTGLSLSIHGAEKRLQIHQ	106	136	0	true	A0A2R8Y532_HUMAN-106-136	false
S4R272_MOUSE	YSSSSQETLSQDTTGLSLSIHGAEKRLQIHQ	40	70	1.20e-14	true	S4R272_MOUSE-40-70	false
A0A3Q1N249_BOVIN	YSSSSQETLSQDTTGLSLSIHGAEKRLQIHQ	139	169	1.91e-14	true	A0A3Q1N249_BOVIN-139-169	true
F7FL71_MONDO	YSSSSQETLSQDTTGLSLSLHGAEKRLQIHQ	144	174	3.45e-14	true	F7FL71_MONDO-144-174	true
F8VW62_HUMAN	YSSSSQETLSQDTTGLSLSIHGAEKRLQIHQ	106	136	4.66e-14	true	F8VW62_HUMAN-106-136	false
S4R1Z4_MOUSE	YSSSSQETLSQDTTGLSLSIHGAEKRLQIHQ	106	136	5.55e-14	true	S4R1Z4_MOUSE-106-136	false
F6PYD8_ORNAN	YSSSSQETLSQDTTGLSFSLHGAEKHLQIH	106	135	2.04e-12	true	F6PYD8_ORNAN-106-134	true
A0A3Q2TZQ7_CHICK	YSSSSQETLSLDSTGLCLS	101	119	2.03e-05	true	false	false
