## Supplementary Data 2 for "Census of exposed aggregation-prone regions in proteomes": cluster_1017.csv

ID	sequence	start	stop	p-value	conserved	ID_EAR	TM	low_complexity
A0A1D5R2Z0_MACMU-212-232	YINTQALQSTLGSAGNQSSAQ	212	232	0	true	A0A1D5R2Z0_MACMU-212-232	false
F7A7H5_MACMU	YINTQALQSTLGSAGNQSSAQ	465	485	3.47e-08	true	F7A7H5_MACMU-465-485	false
H2Q9E1_PANTR	YINTQALQSTPGSAGNQSSAQ	465	485	1.79e-07	true	H2Q9E1_PANTR-465-485	false
A0A1D5RCW0_MACMU	YINTQALQSTLGSAGNQSSAQ	177	197	2.18e-07	true	A0A1D5RCW0_MACMU-177-197	false
A0A2I3RLH4_PANTR	YINTQALQSTPGSAGNQSSAQ	222	242	4.82e-07	true	A0A2I3RLH4_PANTR-222-242	false
SHC4_HUMAN	YINTQALQSTPGSAGNQRSAQ	465	485	2.38e-06	true	SHC4_HUMAN-465-485	false
F5H5M1_HUMAN	YINTQALQSTPGSAGNQRSAQ	179	199	3.15e-06	true	F5H5M1_HUMAN-179-199	false
E2RK06_CANLF	YINTQAFQSTLGSAPNQSSAH	467	487	5.04e-06	true	false	false
E1BCR0_BOVIN	YINTQALRSTLGPAGNQSS	465	483	9.07e-06	true	false	false
A2AUN0_MOUSE	YVNTQALQSMHSYAGNQSSA	175	194	5.64e-05	true	false	false
SHC4_MOUSE	YVNTQALQSMHSYAGNQSSA	461	480	1.06e-04	true	false	false
