## Supplementary Data 2 for "Census of exposed aggregation-prone regions in proteomes": cluster_1018.csv

ID	sequence	start	stop	p-value	conserved	ID_EAR	TM	low_complexity
H2U0E9_TAKRU-591-618	SFISQSLESKIHNFLQGNSAFNAFDLRF	591	618	0	true	H2U0E9_TAKRU-591-618	false
F6Z2F8_XENTR	SSSLEMKIHNFLKGNPGFSGLDL	651	673	4.12e-05	true	F6Z2F8_XENTR-654-675	false
F7B9S2_XENTR	SSSLEMKIHNFLKGNPGFSGLDL	628	650	4.24e-05	true	F7B9S2_XENTR-631-652	false
A0A0G2JFW6_MOUSE	SPSLEMKIHNFLKGNPGFSGLNL	601	623	1.20e-04	true	A0A0G2JFW6_MOUSE-604-625	false
A0A1D5P736_CHICK	SPSLEMKIHNFLKGNPGFSGLNL	671	693	1.25e-04	true	A0A1D5P736_CHICK-674-695	false
RPRD2_MOUSE	SPSLEMKIHNFLKGNPGFSGLNL	684	706	1.32e-04	true	RPRD2_MOUSE-687-708	false
H9L0N7_CHICK	SPSLEMKIHNFLKGNPGFSGLNL	620	642	1.32e-04	true	H9L0N7_CHICK-623-644	false
A0A1D5PV83_CHICK	SPSLEMKIHNFLKGNPGFSGLNL	646	668	1.34e-04	true	A0A1D5PV83_CHICK-649-670	false
A0A2I3S216_PANTR	SPSLEMKIHNFLKGNPGFSGLNL	639	661	1.35e-04	true	A0A2I3S216_PANTR-642-663	false
E1BK49_BOVIN	SPSLEMKIHNFLKGNPGFSGLNL	666	688	1.39e-04	true	E1BK49_BOVIN-669-690	false
F7F708_MACMU	SPSLEMKIHNFLKGNPGFSGLNL	682	704	1.39e-04	true	F7F708_MACMU-685-706	false
A0A0G2JTD1_RAT	SPSLEMKIHNFLKGNPGFSGLNL	666	688	1.40e-04	true	A0A0G2JTD1_RAT-669-690	false
K7C3G9_PANTR	SPSLEMKIHNFLKGNPGFSGLNL	665	687	1.42e-04	true	K7C3G9_PANTR-668-689	false
G3MX56_BOVIN	SPSLEMKIHNFLKGNPGFSGLNL	640	662	1.45e-04	true	G3MX56_BOVIN-643-664	false
RPRD2_HUMAN	SPSLEMKIHNFLKGNPGFSGLNL	665	687	1.46e-04	true	RPRD2_HUMAN-668-689	false
G3MZG3_BOVIN	SPSLEMKIHNFLKGNPGFSGLNL	666	688	1.52e-04	true	G3MZG3_BOVIN-669-690	false
E2QYK9_CANLF	SPSLEMKIHNFLKGNPGFSGLNL	666	688	1.55e-04	true	E2QYK9_CANLF-669-690	false
F7AD54_MONDO	SPSLEMKIHNFLKGNPGFSGLNL	667	689	1.78e-04	true	F7AD54_MONDO-670-691	false
K7E5G0_MONDO	SPSLEMKIHNFLKGNPGFSGLNL	667	689	1.78e-04	true	K7E5G0_MONDO-670-691	false
F1Q4R4_DANRE	SLESKINSFLQGNPGFGALGL	594	614	2.86e-04	true	false	false
A0A0G2JFW6_MOUSE-604-625	LEMKIHNFLKGNPGFSGLNLNI	604	625	0	true	A0A0G2JFW6_MOUSE-604-625	false
H2U0E9_TAKRU	LESKIHNFLQGNSAFNAFDL	597	616	3.49e-04	true	H2U0E9_TAKRU-591-618	false
