## Supplementary Data 2 for "Census of exposed aggregation-prone regions in proteomes": cluster_1019.csv

ID	sequence	start	stop	p-value	conserved	ID_EAR	TM	low_complexity
CDK19_MOUSE-466-497	NYQSSVQGSSQSQSTLGYSSSQQSTQYHSSHQ	466	497	0	true	CDK19_MOUSE-466-497	false
F7F700_ORNAN	YQSNVQGSSQSQNAMGYSTSSQQGSQYHPSHQ	361	392	1.93e-08	true	F7F700_ORNAN-359-388	false
A0A1D5R095_MACMU	NYQSNVQGSSQSQSTLGYSSSSQQSSQYHPSHQ	362	394	1.38e-07	true	A0A1D5R095_MACMU-362-390	false
A0A1D5RGJ8_MACMU	NYQSNVQGSSQSQSTLGYSSSSQQSSQYHPSHQ	356	388	1.46e-07	true	A0A1D5RGJ8_MACMU-356-384	false
F7BLL8_MACMU	NYQSNVQGSSQSQSTLGYSSSSQQSSQYHPSHQ	406	438	2.94e-07	true	F7BLL8_MACMU-406-434	false
G5E8L1_MOUSE	NYQSSVQGSSQSQSTLGYSSSQQSTQYHSSHQ	422	453	1.04e-06	true	G5E8L1_MOUSE-422-453	false
F7EKB4_MONDO	SYQSNVQGSSQSQSTMGYSTSSQQSSQYHPAHQ	472	504	1.27e-06	true	F7EKB4_MONDO-476-500	false
D3ZDM6_RAT	NYQSSVQGSSQSQGTLGYSSSQQSTQYHPSHQ	466	497	1.79e-06	true	D3ZDM6_RAT-466-492	false
A0A1D5Q0C6_MACMU	NVQGSSQSQSTLGYSSSSQQSSQYHPSHQ	432	460	1.28e-05	true	A0A1D5Q0C6_MACMU-432-456	false
F1QKS1_DANRE	YQSNIQGSTQSQSTMGY	448	464	1.96e-04	true	F1QKS1_DANRE-449-477	false
F6T0J1_XENTR	YQSNVQGSSQPQNAMGYSTT	460	479	2.69e-04	true	false	false
F6S821_XENTR	YQSNVQGSSQPQNAMGYSTT	432	451	2.74e-04	true	false	false
F1NS45_CHICK	SYQSNIQGSSQSQSTMG	462	478	4.49e-04	true	F1NS45_CHICK-464-494	false
