## Supplementary Data 2 for "Census of exposed aggregation-prone regions in proteomes": cluster_1020.csv

ID	sequence	start	stop	p-value	conserved	ID_EAR	TM	low_complexity
A0A2I3RSI5_PANTR-502-532	QFNMMENAISSSSLYSPGSTLNYSQAAMMGL	502	532	0	true	A0A2I3RSI5_PANTR-502-532	false
CRTC1_RAT	QFNMMENAISSSSLYNPGSTLNYSQAAMMGL	503	533	5.76e-13	true	CRTC1_RAT-503-533	false
CRTC1_MOUSE	QFNMMENAISSSSLYNPGSTLNYSQAAMMGL	503	533	5.80e-13	true	CRTC1_MOUSE-503-533	false
A0A1D5PY22_CHICK	QFNMIENAISSNSLYSPCSTLNYSQAAMMGL	459	489	1.25e-11	true	false	false
F7APD8_XENTR	QFNMIENAISSNSLYSPCSTLNYSQAAMMGL	426	456	1.34e-11	true	false	false
F7C6I7_MONDO	QFNMIENAISSNSLYSPCSTLNYSQAAMMGL	523	553	1.37e-11	true	false	false
F6Y576_XENTR	QFNMIENAISSNSLYSPCSTLNYSQAAMMGL	489	519	1.37e-11	true	false	false
E1C6X5_CHICK	QFNMIENAISSNSLYSPCSTLNYSQAAMMGL	493	523	1.39e-11	true	false	false
H2T5X8_TAKRU	QFNMIENPISSTSLYNQCSTLNYTQAAMMGL	424	454	1.27e-09	true	false	false
H2T5X7_TAKRU	QFNMIENPISSTSLYNQCSTLNYTQAAMMGL	468	498	1.32e-09	true	false	false
H2TLA7_TAKRU	QFNMMETPVSSDSLYNQTSTLNYSQALMMGL	395	425	1.17e-08	true	false	false
F6Z620_MACMU	QFNMMENAISSSSLYSPGSTLNYSQAAMMGL	265	295	1.51e-07	true	F6Z620_MACMU-265-295	false
A0A2I3T4R0_PANTR	QFNMMENAISSSSLYSPGSTLNYSQAAMMGL	263	293	1.58e-07	true	A0A2I3T4R0_PANTR-263-293	false
M0QXN6_HUMAN	QFNMMENAISSSSLYSPGSTLNYSQAAMMGL	265	295	1.60e-07	true	M0QXN6_HUMAN-265-295	false
J9NW65_CANLF	QFNMMENAISSSSLYSPGSTLNYSQAAMMGL	228	258	1.84e-07	true	false	false
A0A3Q1LQM1_BOVIN	QFNMMENAISSSSLYSPGSTLNYSQAAMMGL	471	501	1.88e-07	true	A0A3Q1LQM1_BOVIN-471-501	false
A0A3Q1LQZ0_BOVIN	QFNMMENAISSSSLYSPGSTLNYSQAAMMGL	498	528	1.93e-07	true	A0A3Q1LQZ0_BOVIN-498-528	false
CRTC1_HUMAN	QFNMMENAISSSSLYSPGSTLNYSQAAMMGL	507	537	2.00e-07	true	CRTC1_HUMAN-507-537	false
F7H6Y7_MACMU	QFNMMENAISSSSLYSPGSTLNYSQAAMMGL	500	530	2.01e-07	true	F7H6Y7_MACMU-500-530	false
H2QFU0_PANTR	QFNMMENAISSSSLYSPGSTLNYSQAAMMGL	521	551	2.02e-07	true	H2QFU0_PANTR-521-551	false
F7H6Y1_MACMU	QFNMMENAISSSSLYSPGSTLNYSQAAMMGL	516	546	2.05e-07	true	F7H6Y1_MACMU-516-546	false
A0A3Q1LWS3_BOVIN	QFNMMENAISSSSLYSPGSTLNYSQAAMMGL	492	522	2.05e-07	true	A0A3Q1LWS3_BOVIN-492-522	false
A0A3Q1NLF2_BOVIN	QFNMMENAISSSSLYSPGSTLNYSQAAMMGL	511	541	2.07e-07	true	A0A3Q1NLF2_BOVIN-511-541	false
A0A3Q1N5T5_BOVIN	QFNMMENAISSSSLYSPGSTLNYSQAAMMGL	527	557	2.08e-07	true	A0A3Q1N5T5_BOVIN-527-557	false
F1MQ51_BOVIN	QFNMMENAISSSSLYSPGSTLNYSQAAMMGL	475	505	2.11e-07	true	F1MQ51_BOVIN-475-505	false
F1P8Q2_CANLF	QFNMMENAISSSSLYSPGSTLNYSQAAMMGL	527	557	2.11e-07	true	F1P8Q2_CANLF-527-557	false
M0QX46_HUMAN	QFNMMENAISSSSLYSPGSTLNYSQAAMMGL	466	496	2.29e-07	true	M0QX46_HUMAN-466-496	false
F6Z628_MACMU	QFNMMENAISSSSLYSPGSTLNYSQAAMMGL	470	500	2.31e-07	true	F6Z628_MACMU-470-500	false
F1QYY6_DANRE	QFNMNMMENPGSTSPCSTLNYTQAAMMGL	458	486	4.34e-06	true	false	false
F1Q7M7_DANRE	QFNMNMMENPGSTSPCSTLNYTQAAMMGL	458	486	4.46e-06	true	false	false
F1RB08_DANRE	QFNMMENPISSSSLFSEGSTLNYSQAAMLNL	426	456	7.78e-06	true	false	false
E7F3Z5_DANRE	QYNMLENVMSSMAGGFDPSSNLYCSQAALMGL	401	432	1.28e-04	true	false	false
A0A1L1QZE4_DANRE	QYNMLENVMSSMAGGFDPSSNLYCSQAALMGL	380	411	1.33e-04	true	false	false
