## Supplementary Data 2 for "Census of exposed aggregation-prone regions in proteomes": cluster_1021.csv

ID	sequence	start	stop	p-value	conserved	ID_EAR	TM	low_complexity
F7FHK9_ORNAN-280-329	VLHQFSSQSGAPDANQQLQLALEERVQLEAHLGQLSESLQQLQTERDQYA	280	329	0	true	F7FHK9_ORNAN-280-329	false
B7ZC06_HUMAN	LLQQFSSRCEAPDANQQLQQAMEERAQLEAHLGQVMESVRQLQMERDKYA	375	424	2.06e-15	true	B7ZC06_HUMAN-394-418	false
GOGA2_HUMAN	LLQQFSSRCEAPDANQQLQQAMEERAQLEAHLGQVMESVRQLQMERDKYA	348	397	6.17e-15	true	GOGA2_HUMAN-367-391	false
A0A2I3SXA8_PANTR	LLQQFSSRCEAPDANQQLQQAMEERAQLEAHLGQVMESVRQLQMERDKYA	375	424	6.45e-15	true	A0A2I3SXA8_PANTR-394-418	false
F6U695_MACMU	LLQQFSSRCEAPDANQQLQQAMEERAQLEAHLGQVMESVRQLQMERDKYA	348	397	6.46e-15	true	F6U695_MACMU-367-391	false
A0A2Q2TH77_HUMAN	LLQQFSSRCEAPDANQQLQQAMEERAQLEAHLGQVMESVRQLQMERDKYA	336	385	6.56e-15	true	A0A2Q2TH77_HUMAN-355-379	false
H2RF38_PANTR	LLQQFSSRCEAPDANQQLQQAMEERAQLEAHLGQVMESVRQLQMERDKYA	338	387	6.61e-15	true	H2RF38_PANTR-357-381	false
F7H487_MACMU	LLQQFSSRCEAPDANQQLQQAMEERAQLEAHLGQVMESVRQLQMERDKYA	348	397	6.71e-15	true	F7H487_MACMU-367-391	false
A0A1D5RE25_MACMU	LLQQFSSRCEAPDANQQLQQAMEERAQLEAHLGQVMESVRQLQMERDKYA	375	424	6.75e-15	true	A0A1D5RE25_MACMU-394-418	false
K7DTA0_PANTR	LLQQFSSRCEAPDANQQLQQAMEERAQLEAHLGQVMESVRQLQMERDKYA	348	397	6.76e-15	true	K7DTA0_PANTR-367-391	false
A0A2I3RVP1_PANTR	LLQQFSSRCEAPDANQQLQQAMEERAQLEAHLGQVMESVRQLQMERDKYA	338	387	6.76e-15	true	A0A2I3RVP1_PANTR-357-381	false
H2R052_PANTR	LLQQFSSRCEAPDANQQLQQAMEERAQLEAHLGQVMESVRQLQMERDKYA	346	395	7.02e-15	true	H2R052_PANTR-365-389	false
F7GW48_MACMU	LLQQFSSRCEAPDANQQLQQAMEERAQLEAHLGQVMESVRQLQMERDKYA	348	397	7.13e-15	true	F7GW48_MACMU-367-391	false
A0A140TAB6_RAT	LLQQFSSQSEASGSNEQLQQAMEERAQLESHVGQLMESLKQLQVERDQYA	336	385	1.34e-13	true	A0A140TAB6_RAT-355-379	false
GOGA2_RAT	LLQQFSSQSEASGSNEQLQQAMEERAQLESHVGQLMESLKQLQVERDQYA	348	397	1.36e-13	true	GOGA2_RAT-367-391	false
A0A0G2K977_RAT	LLQQFSSQSEASGSNEQLQQAMEERAQLESHVGQLMESLKQLQVERDQYA	375	424	1.46e-13	true	A0A0G2K977_RAT-394-418	false
A2AN46_MOUSE	LLQQFSSQSSAAGGNEQLQHAMEERAQLETHVSQLMESLKQLQVERDQYA	283	332	1.49e-13	true	false	false
F6W6Q9_XENTR	MIQQFSNQTGAPDTNQQLRMVLEERDLLGAQLTQMSETLQQLTTERDQY	366	414	4.63e-13	true	F6W6Q9_XENTR-365-387	false
A0A3Q1LTM9_BOVIN	LLQQFSSQPAPDSSQQLQQALEERAQLETHMEQLKDSLRQLQAERDQYA	382	430	5.19e-13	true	false	false
A0A3Q1LVX0_BOVIN	LLQQFSSQPAPDSSQQLQQALEERAQLETHMEQLKDSLRQLQAERDQYA	369	417	5.31e-13	true	false	false
E1BLT0_BOVIN	LLQQFSSQPAPDSSQQLQQALEERAQLETHMEQLKDSLRQLQAERDQYA	355	403	5.64e-13	true	false	false
Z4YJU8_MOUSE	LLQQFSSQSSAAGGNEQLQHAMEERAQLETHVSQLMESLKQLQVERDQYA	305	354	6.88e-13	true	Z4YJU8_MOUSE-308-325	false
GOGA2_MOUSE	LLQQFSSQSSAAGGNEQLQHAMEERAQLETHVSQLMESLKQLQVERDQYA	348	397	7.30e-13	true	GOGA2_MOUSE-351-368	false
E9PUQ5_MOUSE	LLQQFSSQSSAAGGNEQLQHAMEERAQLETHVSQLMESLKQLQVERDQYA	375	424	7.46e-13	true	E9PUQ5_MOUSE-378-395	false
F6XCU5_MONDO	MLQQFSSQSGAPDSNQQLQQALEERMQLETHVGQLLESLQQLQAERDQYA	367	416	1.34e-12	true	F6XCU5_MONDO-366-388	false
F1NF84_CHICK	MIQQFSNHTGNVDANQQLQMALEERASLETQITQLSESLHQLRAERDQY	580	628	3.94e-12	true	F1NF84_CHICK-577-601	false
A0A3Q2U4Z6_CHICK	MIQQFSNHTGNVDANQQLQMALEERASLETQITQLSESLHQLRAERDQY	535	583	4.07e-12	true	A0A3Q2U4Z6_CHICK-532-556	false
A0A3Q2U7Z0_CHICK	MIQQFSNHTGNVDANQQLQMALEERASLETQITQLSESLHQLRAERDQY	553	601	4.16e-12	true	A0A3Q2U7Z0_CHICK-550-574	false
A0A3Q2TWL4_CHICK	MIQQFSNHTGNVDANQQLQMALEERASLETQITQLSESLHQLRAERDQY	535	583	4.16e-12	true	A0A3Q2TWL4_CHICK-532-556	false
A0A3Q3APT7_CHICK	MIQQFSNHTGNVDANQQLQMALEERASLETQITQLSESLHQLRAERDQY	508	556	4.32e-12	true	A0A3Q3APT7_CHICK-505-529	false
A1IH00_DANRE	MLQQFSSQSGPPSEHQQLQLLLEEKHQLENHATQLMESVAQLQAERDQYA	337	386	5.16e-12	true	false	false
F1PAK8_CANLF	LLQQFSSQSKSPDSSQELHQALEERTQLEAHVGELRDLLKQLQLERDQYA	369	418	1.51e-08	true	false	false
H2VEX9_TAKRU	MLQQCSSQSDPTSATQQAQLLLEEKQQLEMHNHQLLESIGHLQKERDRYA	361	410	7.10e-08	true	false	false
H2VEX8_TAKRU	MLQQCSSQSDPTSATQQAQLLLEEKQQLEMHNHQLLESIGHLQKERDRYA	334	383	7.38e-08	true	false	false
H2VEY1_TAKRU	MLQQCSSQSDPTSATQQAQLLLEEKQQLEMHNHQLLESIGHLQKERDRYA	315	364	7.44e-08	true	false	false
H2R1M5_PANTR	QFSSCSKALLKRQLEQSIREQILLKGHVTQLKESLKEVQLERDQYA	176	221	3.99e-06	true	false	false
H2QZY9_PANTR	QFSSCSKALLKRQLEQSIREQILLKGHVTQLKESLKEVQLERDQYA	180	225	4.44e-06	true	false	false
H2RES8_PANTR	QFSSCSKALLKRQLEQSIREQILLKGHVTQLKESLKEVQLERDQYA	205	250	4.54e-06	true	false	false
C9J1B5_HUMAN	FSSRSKALLKRQLEQSIREQILLKGHVTQLKESLKEVQLERDQYA	220	264	5.44e-06	true	false	false
GOG8A_HUMAN	FSSRSKALLKRQLEQSIREQILLKGHVTQLKESLKEVQLERDQYA	218	262	5.44e-06	true	false	false
GOG8B_HUMAN	FSSRSKALLKRQLEQSIREQILLKGHVTQLKESLKEVQLERDQYA	190	234	5.53e-06	true	false	false
GOG6B_HUMAN	HRRLQQTIKERALLNAHVTQVTESLKQVQLERDEYA	198	233	1.93e-05	true	false	false
H2Q1S5_PANTR	RLQQTIKERALLNAHVTQVTESLKQVQLERDEYA	200	233	1.96e-05	true	false	false
GOG6D_HUMAN	RRLQQTIKERALLNAHVTQVTESLKQVQLERDEYA	199	233	2.03e-05	true	false	false
H2R8A4_PANTR	RLQQTIKERALLNAHVTQVTESLKQVQLERDEYA	200	233	2.03e-05	true	false	false
GOG6C_HUMAN	RRLQQTIKERALLNAHVTQVTESLKQVQLERDEYA	199	233	2.13e-05	true	false	false
F7EVH7_MACMU	RQLQQTRKERALLNAHVTQVTESLKQVQLERDEYA	199	233	2.13e-05	true	false	false
GOG6A_HUMAN	LQQTIKERALLNAHVTQVTESLKQVQLERDEYA	201	233	2.28e-05	true	false	false
A0A087WXI9_HUMAN	RRLQQTIKERALLNAHVTQVTESLKQVQLERDEYA	131	165	2.29e-05	true	false	false
A0A0G2JPF6_HUMAN	QFSSRSKARMEWKLEQSMREQALLKAQLTQLKESLKEVQLERDEYA	210	255	2.49e-05	true	false	false
A0A0G2JP48_HUMAN	QFSSRSKARMEWKLEQSMREQALLKAQLTQLKESLKEVQLERDEYA	210	255	2.50e-05	true	false	false
H3BMC3_HUMAN	QFSSRSKARMEWKLEQSMREQALLKAQLTQLKESLKEVQLERDEYA	198	243	2.70e-05	true	false	false
GOG8S_HUMAN	RFSSRSKARTEWKLEQSMREQALLKAQLTQLKESLKEVQLERDEYA	197	242	4.42e-05	true	false	false
GOG8C_HUMAN	RFSSRSKARMEWKLEQSMREQALLKAQLTQLKESLKEVQLERDEYA	189	234	5.19e-05	true	false	false
F7FY29_MACMU	RQLRQTLKERALLNAHVTQVTESLKQVKLQRDEYA	199	233	8.78e-05	true	false	false
F7GSY8_MACMU	RQFRQTLKERALLNAHVTQVTESLKQVQLQRDEYA	199	233	9.46e-05	true	false	false
F7DDS8_MACMU	QLERSLQERALLKAHVTQVKESLKLVQLQRDEYA	180	213	1.11e-04	true	false	false
F7D441_MACMU	QLERSLQERALLKAHVTQVKESLKLVQLQRDEYA	108	141	1.28e-04	true	false	false
F6VD26_MACMU	FSSRSQALIEWQLEQSIQEKARLKAQLTQMKDSLKQAHLERDEYA	189	233	2.22e-04	true	false	false
F6VD31_MACMU	FSSRSQALIEWQLEQSIQEKARLKAQLTQMKDSLKQAHLERDEYA	189	233	2.24e-04	true	false	false
A0A1W2PQV4_HUMAN	NQLSSRSKARTEWKLEQSMREETLLKVQLTQLKESFQQVQLERDEYS	203	249	2.71e-04	true	false	false
GOG8T_HUMAN	NQLSSRSKARTEWKLEQSMREETLLKVQLTQLKESFQQVQLERDEYS	196	242	3.16e-04	true	false	false
A0A1W2PRN1_HUMAN	NQLSSRSKARTEWKLEQSMREEALLKVQLTQLKESFQQVQLERDEYS	203	249	3.24e-04	true	false	false
GOG8K_HUMAN	NQLSSRSKARTEWKLEQSMREEALLKVQLTQLKESFQQVQLERDEYS	196	242	3.31e-04	true	false	false
A0A1B0GVY7_HUMAN	NQLSSRSKARTEWKLEQSMREEALLKVQLTQLKESFQQVQLERDEYS	196	242	3.66e-04	true	false	false
GOG8M_HUMAN	NQLSSPSKAGTEWKLEQSMREEALLKVQLTQLKESFQQVQLERDEYS	196	242	5.20e-04	true	false	false
F7AXC8_MACMU	SSRSKARMEWQLEQSIQEQALLKAQLTQLKESLKQAHLERDEYA	210	253	7.24e-04	true	false	false
GOG8R_HUMAN	NQLSSCSKAHTEWELEQSLQDQALLKAQLTQLKESFQQLQLERDECA	196	242	7.35e-04	true	false	false
GOG8O_HUMAN	NQLSSCSKAHTEWELEQSLQDQALLKAQLTQLKESFQQLQLERDECA	196	242	7.75e-04	true	false	false
GOG8Q_HUMAN	NQLSSCSKAHTEWELEQSLQDQALLKAQLTQLKESFQQLQLERDECA	196	242	7.87e-04	true	false	false
GOG8J_HUMAN	NQLSSRSKARTEWKLEQSMREEALLKVQLTQFKESFQQVQLERDEYS	196	242	7.93e-04	true	false	false
A0A0J9YX86_HUMAN	NQLSSCSKAHTEWELEQSLQDQALLKAQLTQLKESFQQLQLERDECA	196	242	7.93e-04	true	false	false
GOG8N_HUMAN	NQLSSCSKAHTEWELEQSLQDQALLKAQLTQLKESFQQLQLERDECA	196	242	7.99e-04	true	false	false
GOG8I_HUMAN	NQLSSPSKAGTEWKLEQSMREEALLKVQLTQLKESFQQLQLERHEYA	196	242	0.001	true	false	false
A0A0G2JP71_HUMAN	KLEQSMREQALLKAQLTQLKESLKEVQLERDEYA	4	37	0.001	true	false	false
GOG8D_HUMAN	KLEQSMREQALLKAQLTQLKESLKEVQLERDEYA	4	37	0.001	true	false	false
GOG8F_HUMAN	KLEQSMREQALLKAQLTQLKESLKEVQLERDEYA	4	37	0.001	true	false	false
A0A0G2K977_RAT-394-418	QAMEERAQLESHVGQLMESLKQLQV	394	418	0	true	A0A0G2K977_RAT-394-418	false
F7FHK9_ORNAN	ALEERVQLEAHLGQLSESLQQLQT	300	323	1.83e-05	true	F7FHK9_ORNAN-280-329	false
F6XCU5_MONDO-366-388	LMLQQFSSQSGAPDSNQQLQQAL	366	388	0	true	F6XCU5_MONDO-366-388	false
