## Supplementary Data 2 for "Census of exposed aggregation-prone regions in proteomes": cluster_1022.csv

ID	sequence	start	stop	p-value	conserved	ID_EAR	TM	low_complexity
A0A0G2JWF0_RAT-1307-1337	AYYQNQQPSANFQNYNQLKGSLSQQTVFTSG	1307	1337	0	true	A0A0G2JWF0_RAT-1307-1337	false
KMT2E_MOUSE	SYYQNQQPSANFQNYNQLKGSLSQQTVFTSG	1559	1589	2.58e-13	true	KMT2E_MOUSE-1568-1589	false
F1MFD2_BOVIN	YYQNQQPSANFQNYNQLKGSLSQQTVFTSG	1557	1586	3.03e-13	true	F1MFD2_BOVIN-1565-1586	false
H2QV70_PANTR	YYQNQQPSANFQNYNQLKGSLSQQTVFTSG	1556	1585	3.49e-13	true	H2QV70_PANTR-1564-1585	false
KMT2E_HUMAN	YYQNQQPSANFQNYNQLKGSLSQQTVFTSG	1556	1585	3.52e-13	true	KMT2E_HUMAN-1564-1585	false
A0A2I3RZ98_PANTR	YYQNQQPSANFQNYNQLKGSLSQQTVFTSG	1575	1604	3.65e-13	true	A0A2I3RZ98_PANTR-1583-1604	false
F7GG04_MACMU	YYQNQQPSANFQNYNQLKGSLSQQTVFTSG	1464	1493	3.74e-13	true	F7GG04_MACMU-1472-1493	false
E2RQ72_CANLF	YYQNQQPSANFQNYNPLKGSLSQQTVFASG	1108	1137	3.05e-12	true	E2RQ72_CANLF-1116-1133	false
E2RQA5_CANLF	YYQNQQPSANFQNYNPLKGSLSQQTVFASG	1557	1586	3.89e-12	true	E2RQA5_CANLF-1565-1582	false
E1C7R9_CHICK	YYQNQQPSGNFQSYSQLKGSIPQQTVFSSG	1512	1541	1.55e-10	true	false	false
F6YGP5_XENTR	YYQNQQPSINFQNFSQIKGAVSQQTVFTPG	1501	1530	2.74e-10	true	F6YGP5_XENTR-1510-1527	false
F6WEY3_MONDO	ANFQSYNQLKGGLPQQTVFTSG	1573	1594	3.76e-06	true	false	false
E2RQ72_CANLF-1116-1133	ANFQNYNPLKGSLSQQTV	1116	1133	0	true	E2RQ72_CANLF-1116-1133	false
A0A0G2JWF0_RAT	ANFQNYNQLKGSLSQQTV	1316	1333	9.49e-06	true	A0A0G2JWF0_RAT-1307-1337	false
A0A2I3RZ98_PANTR-1583-1604	ANFQNYNQLKGSLSQQTVFTSG	1583	1604	0	true	A0A2I3RZ98_PANTR-1583-1604	false
F6YGP5_XENTR-1510-1527	NFQNFSQIKGAVSQQTVF	1510	1527	0	true	F6YGP5_XENTR-1510-1527	false
