## Supplementary Data 2 for "Census of exposed aggregation-prone regions in proteomes": cluster_1023.csv

ID	sequence	start	stop	p-value	conserved	ID_EAR	TM	low_complexity
A0A1P8ATM8_ARATH-798-814	SQDCINSGLSNVQTKSA	798	814	0	true	A0A1P8ATM8_ARATH-798-814	false
KN6_ARATH	SQDCINSGLSNVQTKSA	811	827	2.24e-06	true	KN6_ARATH-811-827	false
A0A1P8ATN6_ARATH	SQDCINSGLSNVQTKSA	783	799	2.29e-06	true	A0A1P8ATN6_ARATH-783-799	false
A0A1P8ATN4_ARATH	SQDCINSGLSNVQTKSA	802	818	2.38e-06	true	A0A1P8ATN4_ARATH-802-818	false
A0A1P8ATR5_ARATH	SQDCINSGLSNVQTKSA	801	817	2.38e-06	true	A0A1P8ATR5_ARATH-801-817	false
A0A1P8ATS3_ARATH	SQDCINSGLSNVQTKSA	799	815	2.38e-06	true	A0A1P8ATS3_ARATH-799-815	false
A0A1P8ATP9_ARATH	SQDCINSGLSNVQTKSA	768	784	2.39e-06	true	A0A1P8ATP9_ARATH-768-784	false
A0A1P8ATN3_ARATH	SQDCINSGLSNVQTKSA	803	819	2.40e-06	true	A0A1P8ATN3_ARATH-803-819	false
A0A1P8ATN1_ARATH	SQDCINSGLSNVQTKSA	772	788	2.40e-06	true	A0A1P8ATN1_ARATH-772-788	false
A0A1P8ATQ5_ARATH	SQDCINSGLSNVQTKSA	771	787	2.40e-06	true	A0A1P8ATQ5_ARATH-771-787	false
