## Supplementary Data 2 for "Census of exposed aggregation-prone regions in proteomes": cluster_1024.csv

ID	sequence	start	stop	p-value	conserved	ID_EAR	TM	low_complexity
F8VPT7_MOUSE-596-627	VAFRQHLQNLARTKGILELNKVQLLYEQMGSN	596	627	0	true	F8VPT7_MOUSE-596-627	false
H3BKG1_MOUSE	VAFRQHLQNLARTKGILELNKVQLLYEQMGSN	596	627	1.47e-13	true	H3BKG1_MOUSE-596-627	false
SIK2_MOUSE	VAFRQHLQNLARTKGILELNKVQLLYEQMGSN	596	627	1.55e-13	true	SIK2_MOUSE-596-627	false
H3BJC9_MOUSE	VAFRQHLQNLARTKGILELNKVQLLYEQMGSN	596	627	1.62e-13	true	H3BJC9_MOUSE-596-627	false
F1MKW8_BOVIN	VAFRQHLQNLARTKGILELNKVQLLYEQMGS	596	626	3.41e-13	true	F1MKW8_BOVIN-596-623	false
F7FKT7_MONDO	VAFRQHLQNLARTKGILELNKVQLLYEQMGS	596	626	7.15e-13	true	F7FKT7_MONDO-596-623	false
E2RCU0_CANLF	VAFRQHLQNLARTKGILELNKVQLLYEQIGP	596	626	1.23e-12	true	E2RCU0_CANLF-596-623	false
A0A1D5PUH7_CHICK	VAFRQHLQNLARTKGILELNKVQLLYEQMRS	595	625	1.26e-12	true	false	false
A0A1D5P5K5_CHICK	VAFRQHLQNLARTKGILELNKVQLLYEQMRS	595	625	1.28e-12	true	false	false
F7AB54_XENTR	VAFRQHLQNLARTKGILELNKIQMFYEQMGPD	595	626	1.34e-12	true	F7AB54_XENTR-595-622	false
A0A1D5NUT6_CHICK	VAFRQHLQNLARTKGILELNKVQLLYEQMRS	595	625	1.50e-12	true	false	false
A0A1D5QFV1_MACMU	VAFRQHLQNLARTKGILELNKVQLLYEQIG	719	748	1.96e-12	true	A0A1D5QFV1_MACMU-719-746	false
A0A1D5R7V5_MACMU	VAFRQHLQNLARTKGILELNKVQLLYEQIG	596	625	2.63e-12	true	A0A1D5R7V5_MACMU-596-623	false
F6ZPR3_MACMU	VAFRQHLQNLARTKGILELNKVQLLYEQIG	596	625	3.65e-12	true	F6ZPR3_MACMU-596-623	false
SIK2_HUMAN	VAFRQHLQNLARTKGILELNKVQLLYEQIG	596	625	3.90e-12	true	SIK2_HUMAN-596-623	false
K7C495_PANTR	VAFRQHLQNLARTKGILELNKVQLLYEQIG	596	625	3.90e-12	true	K7C495_PANTR-596-623	false
E9PSK5_RAT	VAFRQHLQNLARTKGILELNKVQLLYEQIRSD	595	626	5.41e-12	true	E9PSK5_RAT-595-622	false
A0A0G2JTL2_RAT	VAFRQHLQNLARTKGILELNKVQLLYEQIRSD	562	593	6.50e-12	true	A0A0G2JTL2_RAT-562-589	false
H2UJ11_TAKRU	VAFRQHLQNLARTKGILELNKVQMLVEHMGS	596	626	7.38e-12	true	H2UJ11_TAKRU-596-623	false
F7CK46_ORNAN	VAFRQHLQHLARTKGILELNKVQLLYGQLG	544	573	1.35e-11	true	F7CK46_ORNAN-544-571	false
A0A2R8QIW7_DANRE	VAFRQHLQNLARTKGILELNKVYAQMGS	598	625	4.28e-10	true	A0A2R8QIW7_DANRE-598-625	false
E7F378_DANRE	VAFRQHLQNLARTKGILELNKVYAQMGS	598	625	4.65e-10	true	E7F378_DANRE-598-625	false
F1R8Q2_DANRE	VAFRHHIQNLARTKGFLELNKAQIVLGDGGA	76	106	7.91e-08	true	false	false
A5PN50_DANRE	VAFRHHIQNLARTKGFLELNKAQIVLGDGGA	579	609	1.25e-07	true	false	false
F7G9X3_MACMU	AFRQQLRKTTRTKGFLGLNKIKGLARQM	587	614	3.69e-05	true	false	false
F6Y7U3_CANLF	AFRQQLRKNARTKGLLGLNKIKGLARQV	584	611	5.09e-05	true	false	false
SIK1_MOUSE	AFRQQLRKNARTKGFLGLNKIKGLARQV	587	614	8.56e-05	true	false	false
E1BNS8_BOVIN	AFRQQLRKNARTKGFLGLNKIKGLARQV	582	609	8.56e-05	true	false	false
F6R3T5_ORNAN	AFRQQLRKNARTKGLLGLNKIKGLARQV	592	619	1.04e-04	true	false	false
SIK1_RAT	AFRQQLRKNARTKGFLGLNKIKGLARQV	587	614	1.05e-04	true	false	false
SIK1B_HUMAN	AFRQQLRKTTRTKGFLGLNKIKGLARQV	585	612	1.29e-04	true	false	false
H2QL37_PANTR	AFRQQLRKTTRTKGFLGLNKIKGLARQV	585	612	1.29e-04	true	false	false
SIK1_HUMAN	AFRQQLRKTTRTKGFLGLNKIKGLARQV	585	612	1.29e-04	true	false	false
H2TKY4_TAKRU	AFRQQLRKSTRTKGLLGLNKIKGLTRQV	575	602	1.94e-04	true	false	false
A0A0G2JTL2_RAT-562-589	VAFRQHLQNLARTKGILELNKVQLLYEQ	562	589	0	true	A0A0G2JTL2_RAT-562-589	false
F8VPT7_MOUSE	VAFRQHLQNLARTKGILELNKVQLLYEQ	596	623	3.32e-11	true	F8VPT7_MOUSE-596-627	false
