## Supplementary Data 2 for "Census of exposed aggregation-prone regions in proteomes": cluster_1025.csv

ID	sequence	start	stop	p-value	conserved	ID_EAR	TM	low_complexity
A9C478_MOUSE-21-34	FSFHAAGLQMAAQM	21	34	0	true	A9C478_MOUSE-21-34	false
A9C477_MOUSE	FSFHAAGLQMAAQM	21	34	4.65e-05	true	false	false
DYR1A_RAT	FSFHAAGLQMAAQM	21	34	8.05e-05	true	DYR1A_RAT-21-34	false
DYR1A_MOUSE	FSFHAAGLQMAAQM	21	34	8.55e-05	true	DYR1A_MOUSE-21-34	false
F7FBU8_MACMU	FSFHAAGLQMAGQM	21	34	8.98e-05	true	F7FBU8_MACMU-21-33	false
A0A2I3TNJ2_PANTR	FSFHAAGLQMAGQM	21	34	8.98e-05	true	A0A2I3TNJ2_PANTR-21-33	false
A0A2R8YDF3_HUMAN	FSFHAAGLQMAGQM	28	41	1.22e-04	true	A0A2R8YDF3_HUMAN-28-40	false
F6Y848_CANLF	FSFHAAGLQMAGQM	21	34	1.33e-04	true	false	false
F6QKT7_XENTR	FSFHAAGLQMAGQM	19	32	1.40e-04	true	F6QKT7_XENTR-19-31	false
A0A2R8YEY4_HUMAN	FSFHAAGLQMAGQM	21	34	1.48e-04	true	false	false
A0A2I3T8W3_PANTR	FSFHAAGLQMAGQM	22	35	1.53e-04	true	false	false
DYR1A_XENTR	FSFHAAGLQMAGQM	21	34	1.60e-04	true	DYR1A_XENTR-21-33	false
F1P9L4_CANLF	FSFHAAGLQMAGQM	19	32	1.68e-04	true	false	false
F6S561_MONDO	FSFHAAGLQMAGQM	20	33	1.70e-04	true	false	false
F7FBT2_MACMU	FSFHAAGLQMAGQM	18	31	1.76e-04	true	false	false
E7EMI5_HUMAN	FSFHAAGLQMAGQM	21	34	1.81e-04	true	false	false
A0A2R8Y6L5_HUMAN	FSFHAAGLQMAGQM	21	34	1.81e-04	true	A0A2R8Y6L5_HUMAN-21-33	false
F7FBT7_MACMU	FSFHAAGLQMAGQM	21	34	1.82e-04	true	false	false
H2QL08_PANTR	FSFHAAGLQMAGQM	21	34	1.86e-04	true	H2QL08_PANTR-21-33	false
DYR1A_HUMAN	FSFHAAGLQMAGQM	21	34	1.86e-04	true	DYR1A_HUMAN-21-33	false
F1P0S9_CHICK	FSFHAAGLQMAGQM	21	34	1.86e-04	true	F1P0S9_CHICK-21-33	false
F6WIF6_ORNAN	FSFHAAGLQMAGQM	21	34	2.02e-04	true	false	false
A0A3Q1LNU2_BOVIN	FSFHAAGLQMAGQM	21	34	2.05e-04	true	A0A3Q1LNU2_BOVIN-21-33	false
F1N2J2_BOVIN	FSFHAAGLQMAGQM	21	34	2.05e-04	true	false	false
