## Supplementary Data 2 for "Census of exposed aggregation-prone regions in proteomes": cluster_1026.csv

ID	sequence	start	stop	p-value	conserved	ID_EAR	TM	low_complexity
D1YSG9_DROME-236-275	INSTAEQRTTGYSINGILGIQHGHHSHNNNNNSSVNNNNN	236	275	0	true	D1YSG9_DROME-236-275	false
O16117_DROME	INSTAEQRTTGYSINGILGIQHGHHSH	392	418	1.59e-09	true	O16117_DROME-392-431	false
Q59DN9_DROME	INSTAEQRTTGYSINGILGIQHGHHSH	392	418	1.61e-09	true	Q59DN9_DROME-392-431	false
Q59DN8_DROME	INSTAEQRTTGYSINGILGIQHGHHSH	392	418	1.71e-09	true	Q59DN8_DROME-392-431	false
Q59DP0_DROME	INSTAEQRTTGYSINGILGIQHGHHSH	392	418	1.89e-09	true	Q59DP0_DROME-392-431	false
Q8IM96_DROME	INSTAEQRTTGYSINGILGIQHGHHSH	392	418	1.96e-09	true	Q8IM96_DROME-392-431	false
Q59DN7_DROME	INSTAEQRTTGYSINGILGIQHGHHSH	392	418	2.09e-09	true	Q59DN7_DROME-392-431	false
