## Supplementary Data 2 for "Census of exposed aggregation-prone regions in proteomes": cluster_1027.csv

ID	sequence	start	stop	p-value	conserved	ID_EAR	TM	low_complexity
F6Y0S9_XENTR-229-273	QNSVLLLQGSLTHPGGSSYSLSALSASQGGHGLQGHQHQLQDSLL	229	273	0	true	F6Y0S9_XENTR-229-273	false
SIX1B_DANRE	QNSVLLLQGNMSHPGASAYSMTGLGAAQSVHGMQGHPHQLQDSLL	228	272	2.59e-15	true	SIX1B_DANRE-228-257	false
F6PGL1_MONDO	QNSVLLLQGNLSHARSSNYSLTGLTASQTAHSLQGHQHQLQDSLL	224	268	9.44e-15	true	F6PGL1_MONDO-225-268	false
H0YK85_HUMAN	QNSVLLLQGNMGHARSSNYSLPGLTASQPSHGLQTHQHQLQDSLL	55	99	3.85e-14	true	H0YK85_HUMAN-56-72	false
A0A2I3SBN2_PANTR	QNSVLLLQGNMGHARSSNYSLPGLTASQPSHGLQTHQHQLQDSLL	55	99	3.85e-14	true	A0A2I3SBN2_PANTR-56-72	false
F7A9E0_MACMU	QNSVLLLQGNMGHTRSSNYSLPGLTASQPSHGLQAHQHQLQDSLL	48	92	4.99e-14	true	false	false
J9P3S7_CANLF	QNSVLLLQGNMGHARSSNYSLPGLTASQPSHGLQAHQHQLQDSLL	228	272	6.75e-14	true	J9P3S7_CANLF-229-245	false
SIX1_HUMAN	QNSVLLLQGNMGHARSSNYSLPGLTASQPSHGLQTHQHQLQDSLL	228	272	1.14e-13	true	SIX1_HUMAN-229-245	false
H2Q8E8_PANTR	QNSVLLLQGNMGHARSSNYSLPGLTASQPSHGLQTHQHQLQDSLL	228	272	1.14e-13	true	H2Q8E8_PANTR-229-245	false
F6Q7X7_BOVIN	QNSVLLLQGNMGHARSSNYSLPGLTASQSAHSLQAHQHQLQDSLL	228	272	2.15e-13	true	F6Q7X7_BOVIN-229-268	false
H2TQH5_TAKRU	QNSALLLQGNMSHPGASAYSMSGLGAPQPVHSMHGHPHQLQDSLL	228	272	2.18e-13	true	H2TQH5_TAKRU-229-253	false
SIX1_MOUSE	QNSVLLLQSNMGHARSSNYSLPGLTASQPSHGLQAHQHQLQDSLL	228	272	3.30e-13	true	false	false
G3V970_RAT	QNSVLLLQSNMGHARSSNYSLPGLTASQPSHGLQAHQHQLQDSLL	228	272	3.30e-13	true	false	false
Q3C2H5_CHICK	QNSVLLLQGNLAHGRSSAYPLGSLPAPPGTHSLPGHQLQDSLL	228	270	7.28e-10	true	false	false
SIX1A_DANRE	SVLLLQGTMNNPAAPAYPMPGLGAPHPLHGMQGHPHQIQD	229	268	2.45e-09	true	false	false
F7EQ46_ORNAN	ILFMDPSGKVHPEIVNEKGNPSYKYFYISADQGGHGMKSFRKLTGDAF	64	111	6.06e-04	true	false	false
H2SW01_TAKRU	MSALGSSTGGSGRQTGQHQFQDTF	188	211	6.36e-04	true	false	false
H2TQH5_TAKRU-229-253	NSALLLQGNMSHPGASAYSMSGLGA	229	253	0	true	H2TQH5_TAKRU-229-253	false
F6Q7X7_BOVIN-229-268	NSVLLLQGNMGHARSSNYSLPGLTASQSAHSLQAHQHQLQ	229	268	0	true	F6Q7X7_BOVIN-229-268	false
F6Y0S9_XENTR	NSVLLLQGSLTHPGGSSYSLSALSASQGGHGLQGHQHQLQ	230	269	7.57e-06	true	F6Y0S9_XENTR-229-273	false
SIX1B_DANRE-228-257	QNSVLLLQGNMSHPGASAYSMTGLGAAQSV	228	257	0	true	SIX1B_DANRE-228-257	false
A0A2I3SBN2_PANTR-56-72	NSVLLLQGNMGHARSSN	56	72	0	true	A0A2I3SBN2_PANTR-56-72	false
