## Supplementary Data 2 for "Census of exposed aggregation-prone regions in proteomes": cluster_1028.csv

ID	sequence	start	stop	p-value	conserved	ID_EAR	TM	low_complexity
F6XU84_XENTR-129-156	VGAIGQNMGNQNGNAAGSLGAWRNLQSQ	129	156	0	true	F6XU84_XENTR-129-156	false
F7HKT6_MACMU	VSAIGQNMGNQNGNPTGTLGAWGNLLPQ	378	405	2.52e-07	true	F7HKT6_MACMU-378-403	false
A0A1B0GU24_HUMAN	VSAIGQNMGNQNGNPTGTLGAWGNLLPQ	340	367	2.52e-07	true	A0A1B0GU24_HUMAN-340-365	false
A0A2I3T6F7_PANTR	VSAIGQNMGNQNGNPTGTLGAWGNLLPQ	340	367	2.52e-07	true	A0A2I3T6F7_PANTR-340-365	false
H2QDY9_PANTR	VSAIGQNMGNQNGNPTGTLGAWGNLLPQ	317	344	2.52e-07	true	H2QDY9_PANTR-317-342	false
F7FMK0_MONDO	VSAIGQNMGNQNGNPTGTLGAWGNLLPQ	338	365	2.74e-07	true	F7FMK0_MONDO-338-363	false
TNR6C_HUMAN	VSAIGQNMGNQNGNPTGTLGAWGNLLPQ	130	157	2.77e-07	true	TNR6C_HUMAN-130-155	false
F7HKU3_MACMU	VSAIGQNMGNQNGNPTGTLGAWGNLLPQ	130	157	2.77e-07	true	F7HKU3_MACMU-130-155	false
A0A2J8K7Q0_PANTR	VSAIGQNMGNQNGNPTGTLGAWGNLLPQ	130	157	2.77e-07	true	A0A2J8K7Q0_PANTR-130-155	false
A0A2J8K7Q4_PANTR	VSAIGQNMGNQNGNPTGTLGAWGNLLPQ	130	157	2.86e-07	true	A0A2J8K7Q4_PANTR-130-155	false
A0A1D5PXV4_CHICK	VSAIGQNMGNQNGNPTGTLGAWGNLLPQ	130	157	2.97e-07	true	A0A1D5PXV4_CHICK-130-155	false
A0A3Q2U647_CHICK	VSAIGQNMGNQNGNPTGTLGAWGNLLPQ	211	238	3.06e-07	true	A0A3Q2U647_CHICK-211-236	false
F1MLT5_BOVIN	VSAIGQNMGTQNGNPAGTLGAWGNLLPQ	337	364	3.07e-07	true	F1MLT5_BOVIN-337-361	false
A0A3Q1N906_BOVIN	VSAIGQNMGTQNGNPAGTLGAWGNLLPQ	337	364	3.08e-07	true	A0A3Q1N906_BOVIN-337-361	false
F1NI60_CHICK	VSAIGQNMGNQNGNPTGTLGAWGNLLPQ	130	157	3.11e-07	true	F1NI60_CHICK-130-155	false
A0A1D5P7S9_CHICK	VSAIGQNMGNQNGNPTGTLGAWGNLLPQ	130	157	3.16e-07	true	A0A1D5P7S9_CHICK-130-155	false
A0A3Q1LP62_BOVIN	VSAIGQNMGTQNGNPAGTLGAWGNLLPQ	130	157	3.46e-07	true	A0A3Q1LP62_BOVIN-130-154	false
A0A3Q1M629_BOVIN	VSAIGQNMGTQNGNPAGTLGAWGNLLPQ	130	157	3.59e-07	true	A0A3Q1M629_BOVIN-130-154	false
F1P8I7_CANLF	VSAIGQNTGNQNGNPTGTLGAWGNLLPQ	340	367	1.06e-06	true	F1P8I7_CANLF-340-364	false
B7ZC94_MOUSE	VSAIGQNMGSQNGNPVGALGAWGNLLPQ	180	207	1.11e-06	true	B7ZC94_MOUSE-180-205	false
B1ATC3_MOUSE	VSAIGQNMGSQNGNPVGALGAWGNLLPQ	340	367	1.13e-06	true	B1ATC3_MOUSE-340-365	false
TNR6C_MOUSE	VSAIGQNMGSQNGNPVGALGAWGNLLPQ	130	157	1.21e-06	true	TNR6C_MOUSE-130-155	false
D3ZRA6_RAT	VSAIGQSMGSQNGNPVGTLGAWGNLLPQ	130	157	2.56e-06	true	D3ZRA6_RAT-130-154	false
J9NUK0_CANLF-173-197	VSAIGQNTGNQNGNPTGTNVSFSVQ	173	197	0	true	J9NUK0_CANLF-173-197	false
J9P4W1_CANLF	VSAIGQNTGNQNGNPTGTNVSFSVQ	173	197	2.41e-09	true	J9P4W1_CANLF-173-197	false
A0A3Q1LP62_BOVIN-130-154	VSAIGQNMGTQNGNPAGTLGAWGNL	130	154	0	true	A0A3Q1LP62_BOVIN-130-154	false
F6XU84_XENTR	AIGQNMGNQNGNAAGSLGAWRNL	131	153	4.16e-06	true	F6XU84_XENTR-129-156	false
J9NUK0_CANLF	VSAIGQNTGNQNGNPTGT	173	190	4.56e-04	true	J9NUK0_CANLF-173-197	false
