## Supplementary Data 2 for "Census of exposed aggregation-prone regions in proteomes": cluster_1029.csv

ID	sequence	start	stop	p-value	conserved	ID_EAR	TM	low_complexity
D3ZTI7_RAT-426-455	LGSQDLLAASFTAILLGAWVLYLMRQQQQS	426	455	0	true	D3ZTI7_RAT-426-455	false
ERN2_MOUSE	LGSQDLLAATFTAILLGAWVLYLMRQQQQS	424	453	1.94e-12	true	ERN2_MOUSE-424-453	false
Q3UTN5_MOUSE	LGSQDLLAATFTAILLGAWVLYLMRQQQQS	424	453	2.00e-12	true	Q3UTN5_MOUSE-424-453	false
ERN2_HUMAN	LGPQDLLAASLTAVLLGGWILFVMRQQQ	428	455	2.28e-09	true	ERN2_HUMAN-431-455	false
F6T6Z2_MACMU	LGPQDLLAASLTAVLLGGWILFVMRQQQ	476	503	2.29e-09	true	false	false
H2QAS4_PANTR	LGPQDLLAASLTAVLLGGWILFVMRQQQ	428	455	2.31e-09	true	false	false
F1PHS1_CANLF	LGPQDLLAASLTAVFLGGWIIFLMR	429	453	1.23e-07	true	F1PHS1_CANLF-432-460	false
F7ACR7_MONDO	GTGDMVVVGLTTLLLGGWIIFLLRQRRQ	432	459	1.20e-05	true	F7ACR7_MONDO-435-458	false
Q6C226_YARLI	VLALAFVATVFVCWLLYSVRQQQ	9	31	8.63e-04	true	false	true
ERN2_HUMAN-431-455	QDLLAASLTAVLLGGWILFVMRQQQ	431	455	0	true	ERN2_HUMAN-431-455	false
D3ZTI7_RAT	QDLLAASFTAILLGAWVLYLMRQQQ	429	453	2.81e-08	true	D3ZTI7_RAT-426-455	false
F1PHS1_CANLF-432-460	QDLLAASLTAVFLGGWIIFLMRQQQQQLV	432	460	0	true	F1PHS1_CANLF-432-460	false
F7ACR7_MONDO-435-458	DMVVVGLTTLLLGGWIIFLLRQRR	435	458	0	true	F7ACR7_MONDO-435-458	false
