## Supplementary Data 2 for "Census of exposed aggregation-prone regions in proteomes": cluster_1030.csv

ID	sequence	start	stop	p-value	conserved	ID_EAR	TM	low_complexity
G4VAW3_SCHMA-47-116	NGTTNYTNTGSAMALSTGQHMSVSNSTAQHHSQMHYSRYDQERFAGGREETAGFRIDTMGTYHGKALASM	47	116	0	true	G4VAW3_SCHMA-47-116	false
G4VAW4_SCHMA	NGTTNYTNTGSAMALSTGQHMSVSNSTAQHHSQMHYSRYDQERFAGGREETAGFRIDTMGTYHGKALASM	176	245	6.14e-39	true	G4VAW4_SCHMA-176-245	false
A0A2R8YHB3_HUMAN	YNRYDQERFKGKEETEGFKIDTMGTYHGMTLKSV	290	323	7.45e-12	true	false	false
A0A3B3IRP5_HUMAN	YNRYDQERFKGKEETEGFKIDTMGTYHGMTLKSV	290	323	1.11e-11	true	A0A3B3IRP5_HUMAN-307-320	false
H2Q0T6_PANTR	YNRYDQERFKGKEETEGFKIDTMGTYHGMTLKSV	290	323	1.22e-11	true	H2Q0T6_PANTR-307-320	false
Q7T3D4_DANRE	YNRYDQERFKGKEETEGFKIDTMGTYHGMTLKSV	289	322	1.22e-11	true	Q7T3D4_DANRE-306-319	false
A0A3B5KGH5_TAKRU	YNRYDQERFKGKEETEGFKIDTMGTYHGMTLKSV	289	322	1.25e-11	true	A0A3B5KGH5_TAKRU-306-319	false
X1WHN7_DANRE	YNRYDQERFKGKEETEGFKIDTMGTYHGMTLKSV	289	322	1.25e-11	true	X1WHN7_DANRE-306-319	false
Q28EQ3_XENTR	YNRYDQERFKGKEETEGFKIDTMGTYHGMTLKSV	290	323	1.25e-11	true	Q28EQ3_XENTR-307-320	false
CDC73_RAT	YNRYDQERFKGKEETEGFKIDTMGTYHGMTLKSV	290	323	1.25e-11	true	CDC73_RAT-307-320	false
F7AJ74_MACMU	YNRYDQERFKGKEETEGFKIDTMGTYHGMTLKSV	290	323	1.25e-11	true	F7AJ74_MACMU-307-320	false
F2Z3T0_RAT	YNRYDQERFKGKEETEGFKIDTMGTYHGMTLKSV	290	323	1.25e-11	true	F2Z3T0_RAT-307-320	false
E1BPQ8_BOVIN	YNRYDQERFKGKEETEGFKIDTMGTYHGMTLKSV	290	323	1.25e-11	true	E1BPQ8_BOVIN-307-320	false
CDC73_MOUSE	YNRYDQERFKGKEETEGFKIDTMGTYHGMTLKSV	290	323	1.25e-11	true	CDC73_MOUSE-307-320	false
CDC73_HUMAN	YNRYDQERFKGKEETEGFKIDTMGTYHGMTLKSV	290	323	1.25e-11	true	CDC73_HUMAN-307-320	false
A2SXS7_CANLF	YNRYDQERFKGKEETEGFKIDTMGTYHGMTLKSV	290	323	1.25e-11	true	A2SXS7_CANLF-307-320	false
A0A2I3TM86_PANTR	YNRYDQERFKGKEETEGFKIDTMGTYHGMTLKSV	290	323	1.25e-11	true	A0A2I3TM86_PANTR-307-320	false
CDC73_CHICK	YNRYDQERFKGKEETEGFKIDTMGTYHGMTLKSV	290	323	1.25e-11	true	CDC73_CHICK-307-320	false
C3ZG24_BRAFL	YNRYDQERFRGKEETEGFKIDTMGTYHGMTLKSV	295	328	1.51e-11	true	C3ZG24_BRAFL-312-325	false
F6V499_ORNAN	YNRYDQERFKGKEETEGFKIDTMGTYHGMTLKSV	224	257	1.64e-11	true	false	false
Q9VHI1_DROME	AKPQPQLSQYNRYDQERFNRQKEETEGFKIDTLGTYHGMSLKSV	281	324	2.31e-11	true	Q9VHI1_DROME-308-321	false
B7PWD3_IXOSC	YNRYDQERFRGKEETEGFKIDTMGTYHGMNLKSV	209	242	2.64e-11	true	B7PWD3_IXOSC-226-239	false
H2XUU5_CIOIN	NTKKSLPQAGYSRYDQERFRGKEETLGFRIDTMGSYHDMSLKSV	286	329	4.04e-11	true	false	false
F6X437_MONDO	YNRYDQERFKGKEEMEGFKIDTMGTYHGMTLKSV	290	323	5.17e-11	true	F6X437_MONDO-307-320	false
Q5TNB0_ANOGA	QYNRYDQERFNRQKEETEGFKIDTMGTYHGMSL	288	320	5.34e-11	true	Q5TNB0_ANOGA-307-320	false
F6Z725_MONDO	YNRYDQERFKGKEGQNPFFSTETEGFKIDTMGTYHGMTLKSV	290	331	1.35e-09	true	F6Z725_MONDO-315-328	false
A7SKC9_NEMVE	YNRYGQERFRGKEGKETEGFKIDTAGTYHGLSL	289	321	1.30e-08	true	A7SKC9_NEMVE-308-321	false
A0A0K0JC23_BRUMA	TTSNDRAKPQPAGYSRYDQEKFNKDQTAGFKIETGLTFQGTSIMS	270	314	1.12e-06	true	false	false
B7PDJ9_IXOSC	TEGFKIDTMGTYHGMNLKSV	1	20	1.00e-04	true	B7PDJ9_IXOSC-4-17	false
A0A0I9R2W5_BRUMA	AMSTMHLSISNTLSRLHSRSNLHPVDESFERTSPDGRTHTTGFTIPTRG	798	846	1.32e-04	true	false	false
A0A2I3TM86_PANTR-307-320	FKIDTMGTYHGMTL	307	320	0	true	A0A2I3TM86_PANTR-307-320	false
G4VAW3_SCHMA	FRIDTMGTYHGKAL	100	113	2.95e-04	true	G4VAW3_SCHMA-47-116	false
