## Supplementary Data 2 for "Census of exposed aggregation-prone regions in proteomes": cluster_1031.csv

ID	sequence	start	stop	p-value	conserved	ID_EAR	TM	low_complexity
A2A305_HUMAN-256-295	NSFETSQQQGFGQALVFTNSQHNNQMAPGTGSSTAVNSCS	256	295	0	true	A2A305_HUMAN-256-295	false
Q5JV08_HUMAN	NSFETSQQQGFGQALVFTNSQHNNQMAPGTGSSTAVNSCS	164	203	1.37e-19	true	Q5JV08_HUMAN-164-203	false
H2R2C1_PANTR	NSFETSQQQGFGQALVFTNSQHNNQMAPGTGSSTAVNSCS	309	348	2.41e-18	true	H2R2C1_PANTR-309-348	false
UBAP2_HUMAN	NSFETSQQQGFGQALVFTNSQHNNQMAPGTGSSTAVNSCS	309	348	2.80e-18	true	UBAP2_HUMAN-309-348	false
E2RG91_CANLF	NSFETSQQQGFGQALVFTNSQHNNQMAPGTGSSTAVNSYS	311	350	3.30e-17	true	E2RG91_CANLF-311-350	false
J9PB94_CANLF	NSFETSQQQGFGQALVFTNSQHNNQMAPGTGSSTAVNSYS	287	326	3.56e-17	true	J9PB94_CANLF-287-326	false
F7F5D1_MACMU	NSFETSQQQGFSQALVFTNSQHNNQMAPGTGSSTAVNSYS	256	295	3.82e-17	true	F7F5D1_MACMU-256-295	false
F7F5E3_MACMU	NSFETSQQQGFSQALVFTNSQHNNQMAPGTGSSTAVNSYS	309	348	2.03e-16	true	F7F5E3_MACMU-309-348	false
F7F9H6_MACMU	NSFETSQQQGFSQALVFTNSQHNNQMAPGTGSSTAVNSYS	309	348	2.04e-16	true	F7F9H6_MACMU-309-348	false
A0A3Q1M482_BOVIN	NSFETSQQQSFGQALVFTNSQHNNQMAPGTGSSDAVNS	234	271	1.07e-15	true	A0A3Q1M482_BOVIN-234-272	false
A0A3Q1M0X9_BOVIN	NSFETSQQQSFGQALVFTNSQHNNQMAPGTGSSDAVNS	287	324	1.16e-15	true	A0A3Q1M0X9_BOVIN-287-325	false
E1BA82_BOVIN	NSFETSQQQSFGQALVFTNSQHNNQMAPGTGSSDAVNS	309	346	1.17e-15	true	E1BA82_BOVIN-309-347	false
A2AMY7_MOUSE	NSFETSQQQGFGQALVFTNSQHNNQMAPGTANSTS	42	76	4.12e-15	true	A2AMY7_MOUSE-42-81	false
A2AMY5_MOUSE	NSFETSQQQGFGQALVFTNSQHNNQMAPGTANSTSA	308	343	4.65e-14	true	A2AMY5_MOUSE-308-347	false
UBAP2_MOUSE	NSFETSQQQGFGQALVFTNSQHNNQMAPGTANSTSA	309	344	4.68e-14	true	UBAP2_MOUSE-309-348	false
E1C5S0_CHICK	NSFEASQQQTFGQALVFTNSQHSNQMASGTGSSSAVNSYS	287	326	1.03e-13	true	E1C5S0_CHICK-287-325	false
A0A3Q2UL03_CHICK	NSFEASQQQTFGQALVFTNSQHSNQMASGTGSSSAVNSYS	287	326	1.11e-13	true	A0A3Q2UL03_CHICK-287-325	false
A0A0U1RRQ3_RAT	NSFETSQQQGFGQALVFTNSQHNNPTAPGTASSTPA	309	344	3.68e-13	true	A0A0U1RRQ3_RAT-309-331	false
A0A0G2JYI7_RAT	NSFETSQQQGFGQALVFTNSQHNNPTAPGTASSTPA	315	350	3.82e-13	true	A0A0G2JYI7_RAT-315-337	false
A0A0G2JYD1_RAT	NSFETSQQQGFGQALVFTNSQHNNPTAPGTASSTPA	309	344	3.97e-13	true	A0A0G2JYD1_RAT-309-331	false
F7FAM2_MONDO	NSFEPSQQQGFGQALVFTNSQHNTQMASGTSNSSTVNSYS	312	351	7.06e-13	true	F7FAM2_MONDO-324-351	false
F7B683_ORNAN	NSFDPPQQQSFGQALVFTNSQHNTQMATGTGGSNTVNSYS	361	400	8.05e-12	true	F7B683_ORNAN-373-400	false
F6Q6X0_XENTR	TFEASQQQNYGQALVFTNSQHSSQITPVATTTSNAVNSYS	308	347	1.57e-09	true	F6Q6X0_XENTR-307-329	false
A0A1D5PPF3_CHICK	NSFEAPQQKIFGQALVFTNTQHSTQMVSGTG	44	74	1.23e-08	true	false	false
F7B683_ORNAN-373-400	QALVFTNSQHNTQMATGTGGSNTVNSYS	373	400	0	true	F7B683_ORNAN-373-400	false
A2A305_HUMAN	QALVFTNSQHNNQMAPGTGSSTAVNSCS	268	295	3.61e-08	true	A2A305_HUMAN-256-295	false
A0A0G2JYD1_RAT-309-331	NSFETSQQQGFGQALVFTNSQHN	309	331	0	true	A0A0G2JYD1_RAT-309-331	false
