## Supplementary Data 2 for "Census of exposed aggregation-prone regions in proteomes": cluster_1032.csv

ID	sequence	start	stop	p-value	conserved	ID_EAR	TM	low_complexity
Q10SE5_ORYSJ-16-45	QSAAFRLMKQMGWEEGEGLGKDKQGIKGHV	16	45	0	true	Q10SE5_ORYSJ-16-45	false
F4I583_ARATH	SAAFKLMKSMGWEEGEGLGKDKQGIKGYV	17	45	1.44e-10	true	false	false
Q940M0_ARATH	SAAFKLMKSMGWEEGEGLGKDKQGIKGYV	17	45	1.45e-10	true	false	false
A0A2K1L3C8_PHYPA	ESKAFRLMTQMGWEEGRGLGKDQQGITSHI	16	45	6.24e-09	true	false	false
A0A2K1KDA3_PHYPA	SKAFRLMTRMGWEEGSGLGKERQGITSHI	68	96	7.46e-08	true	false	false
Q8IKT8_PLAF7	ATRMMEKMGWKKGEGLGKDKQGIKA	352	376	3.64e-07	true	false	false
A0A2K1L246_PHYPA	TAAQRMMARMGWKEGQGLGKQEQGI	246	270	6.59e-06	true	A0A2K1L246_PHYPA-247-272	false
H2TIC6_TAKRU	FRMLMKMGWKEGEGLGSDSQGIKAPV	543	568	7.54e-06	true	false	false
Q95Q15_CAEEL	NVGFKLLKSMGWSEGQGLGKEKQG	435	458	1.33e-05	true	false	false
Q9XWG6_CAEEL	NVGFKLLKSMGWSEGQGLGKEKQG	435	458	1.51e-05	true	false	false
F1MYN8_BOVIN	LMRKMGWKEGEGLGKNKEGNK	2146	2166	1.64e-05	true	false	false
H9KV00_MOUSE	LMRKMGWREGEGLGKNKEGNK	2330	2350	2.08e-05	true	false	false
F6YM38_MONDO	LMRKMGWREGEGLGKNKEGNK	2336	2356	2.08e-05	true	false	false
F1MAQ7_RAT	LMRKMGWREGEGLGKNKEGNK	2332	2352	2.08e-05	true	false	false
SON_MOUSE	LMRKMGWREGEGLGKNKEGNK	2330	2350	2.08e-05	true	false	false
E2RRP5_CANLF	LMRKMGWREGEGLGKNKEGNK	2317	2337	2.08e-05	true	false	false
SON_HUMAN	LMRKMGWREGEGLGKNKEGNK	2312	2332	2.08e-05	true	false	false
H2RAJ1_PANTR	LMRKMGWREGEGLGKNKEGNK	2312	2332	2.08e-05	true	false	false
E2RRQ0_CANLF	LMRKMGWREGEGLGKNKEGNK	2301	2321	2.08e-05	true	false	false
H7C1M2_HUMAN	LMRKMGWREGEGLGKNKEGNK	1307	1327	2.10e-05	true	false	false
F7GTY5_MACMU	LMRKMGWREGEGLGKNKEGNK	1199	1219	2.10e-05	true	false	false
Q8L460_ORYSJ	TAAQRMMARMGWKEGQGLGKQEQGI	200	224	3.32e-05	true	Q8L460_ORYSJ-181-226	false
DR111_ARATH	TAAQRMMAKMGWKQGQGLGKSEQGI	216	240	5.74e-05	true	DR111_ARATH-221-242	false
A0A3Q2TXG3_CHICK	QLMRKMGWREGEGLGKNKEG	2753	2772	8.49e-05	true	false	false
A0A0H5S442_BRUMA	KLLKSMGWQEGTGIGKNNQGI	845	865	8.93e-05	true	false	false
A0A2I3TC62_PANTR	LMRKMGWREGEGLGKNKEGNKEPI	7	30	1.03e-04	true	false	false
A0A2I3SN58_PANTR	LMRKMGWREGEGLGKNKEGNK	5	25	1.07e-04	true	false	false
Q4QEA9_LEIMA	SALAKKMMEKYGWKEGEGLGKERSGIKSYV	2	31	1.07e-04	true	false	false
A0A023GRW3_DROME	RLMQKMGWSEGQGLGKKNQG	886	905	1.11e-04	true	false	false
Q8IPW6_DROME	RLMQKMGWSEGQGLGKKNQG	884	903	1.11e-04	true	false	false
A9VDW3_MONBE	YKYLQRMGWSDGQGLGRDQNGITKHV	32	57	1.31e-04	true	false	false
A0A3Q2TZ20_CHICK	LMKMGWKEGEGLGSDGQGIKNPV	530	552	1.34e-04	true	false	false
A0A1D5P6Z4_CHICK	LMKMGWKEGEGLGSDGQGIKNPV	574	596	1.46e-04	true	false	false
A0A3Q2U9G4_CHICK	LMKMGWKEGEGLGSDGQGIKNPV	623	645	1.53e-04	true	false	false
B9QN80_TOXGV	KSFAARMMEKMGWKHGEGLGVNKQGITAPL	297	326	2.04e-04	true	false	false
Q9BIC2_CAEEL	RLLKSMGWKEGQGVGKHAQGI	860	880	2.10e-04	true	false	false
Q9GYS7_CAEEL	RLLKSMGWKEGQGVGKHAQGI	859	879	2.10e-04	true	false	false
Q86NK0_CAEEL	RLLKSMGWKEGQGVGKHAQGI	773	793	2.11e-04	true	false	false
H9KV02_MOUSE	LMRKMGWREGEGLGKNKEGNKEPI	340	363	2.17e-04	true	false	false
J3QSZ5_HUMAN	LMRKMGWREGEGLGKNKEGNKEPI	340	363	2.17e-04	true	false	false
F7FL36_MACMU	LMRKMGWREGEGLGKNKEGNKEPI	340	363	2.19e-04	true	false	false
A0A2I3T192_PANTR	LMRKMGWREGEGLGKNKEGNKEPI	340	363	2.19e-04	true	false	false
Q8T8N7_CAEEL	RLLKSMGWKEGQGVGKHAQGI	801	821	2.23e-04	true	false	false
A9URA0_MONBE	RMLKAMGWSEGKGLGKDGSGI	598	618	2.24e-04	true	false	false
F7FL52_MACMU	LMRKMGWREGEGLGKNKEGNKEPI	340	363	2.33e-04	true	false	false
G4VII2_SCHMA	RLMEKMGWQAGQGLGRSNQG	844	863	2.41e-04	true	G4VII2_SCHMA-841-870	false
A0A3Q0KL44_SCHMA	RLMEKMGWQAGQGLGRSNQG	835	854	2.41e-04	true	A0A3Q0KL44_SCHMA-832-861	false
Q86NJ9_CAEEL	RLLKSMGWKEGQGVGKHAQGI	630	650	2.57e-04	true	false	false
A0A3Q0KFL9_SCHMA	ENVGFQMLEKMGWKEGEGLGIDGQGIVNPV	297	326	2.79e-04	true	false	false
G4VC03_SCHMA	ENVGFQMLEKMGWKEGEGLGIDGQGIVNPV	266	295	3.24e-04	true	false	false
YAB4_SCHPO	ENVALKMLQRCGWKEGQGLGQHNQGI	253	278	3.53e-04	true	YAB4_SCHPO-255-280	false
A0A1D5PKV8_CHICK	QLMRKMGWREGEGLGKNKEG	332	351	3.68e-04	true	false	false
K7ECC8_ORNAN	ENIGYQMLVKMGWKEGDGLGSDGQGIKNPV	113	142	3.72e-04	true	false	false
Q7PNK7_ANOGA	SFRMMKQMGYKAGTGLGKTGQG	79	100	3.76e-04	true	Q7PNK7_ANOGA-80-110	false
A7RK53_NEMVE	QMLKAMGWSEGRGLGKEGQGI	919	939	4.45e-04	true	A7RK53_NEMVE-916-941	false
SUGP1_MOUSE	LMKMGWKEGEGLGTEGQGIKNPV	568	590	4.47e-04	true	false	false
Q9VPY4_DROME	RLLQKMGWSEGQGLGRKNQG	941	960	4.52e-04	true	false	false
A0A0G2KUM0_DANRE	KMLQAMGWKEGKGLGRNQQGI	766	786	4.80e-04	true	A0A0G2KUM0_DANRE-763-788	true
A0A1I9LMI4_ARATH	RMLRNMGWHEGSGLGKDGSGMK	890	911	4.88e-04	true	false	false
SUGP1_RAT	YQMLMKMGWKEGEGLGTEGQGIKNPV	566	591	4.97e-04	true	false	false
F6ZCV4_MACMU	YQMLMKMGWKEGEGLGSEGQGIKNPV	543	568	4.98e-04	true	false	false
G2HJM4_PANTR	YQMLMKMGWKEGEGLGSEGQGIKNPV	567	592	5.09e-04	true	false	false
SUA_ARATH	RMLRNMGWHEGSGLGKDGSGMK	934	955	5.11e-04	true	false	false
SUGP1_HUMAN	YQMLMKMGWKEGEGLGSEGQGIKNPV	567	592	5.17e-04	true	false	false
F6ZCX1_MACMU	YQMLMKMGWKEGEGLGSEGQGIKNPV	540	565	5.18e-04	true	false	false
Q0JFD2_ORYSJ	NVGFRLLQKMGWKGKGLGKNEQGI	63	86	5.30e-04	true	false	false
CMTR1_MOUSE	SVSQRLMAKMGFREGEGLGKYSQGRK	88	113	5.34e-04	true	false	false
Q55EN0_DICDI	SIGVKLLKKTGWKQGEGLGKNSDGM	828	852	5.53e-04	true	false	false
A0A3Q2U283_CHICK	RNVGFQMLQKMGWQEGHGLGTRGKGIR	1037	1063	5.57e-04	true	false	false
A0A3Q4EHZ1_MOUSE	SVSQRLMAKMGFREGEGLGKYSQGRK	88	113	5.59e-04	true	false	false
F6UEG6_MONDO	YQMLVKMGWKEGEGLGSEGQGIKNPV	562	587	5.62e-04	true	false	false
A7RSJ9_NEMVE	KLLEKMGWKTGEGLGKEKSG	219	238	5.76e-04	true	false	false
A0A1I9LMI6_ARATH	RMLRNMGWHEGSGLGKDGSGMK	654	675	6.07e-04	true	false	false
B1WB15_XENTR	LMKMGWKEGEGLGTEGQGIKNPV	542	564	6.31e-04	true	false	false
F7DSD1_MONDO	RNVGFQMLQKMGWKEGYGLGSRGKGIK	1032	1058	6.75e-04	true	false	false
B7PRW7_IXOSC	EGIGMHLLRKMGWAPGEGLGKNKEG	335	359	7.26e-04	true	false	false
E1C5N4_CHICK	RNVGFQMLQKMGWQEGHGLGTRGKGIR	988	1014	7.88e-04	true	false	false
RBM10_MOUSE	RMLQAMGWKEGSGLGRKKQGI	864	884	8.16e-04	true	false	false
A0A0A6YYK5_HUMAN	RMLEKMGWSKGKGLGAQEQGATDHI	32	56	8.28e-04	true	false	false
H2T7V4_TAKRU	KMLQAMGWKEGKGLGRNQQGI	689	709	8.36e-04	true	H2T7V4_TAKRU-686-711	false
A0A1D5QV24_MACMU	RMLEKMGWSKGKGLGAQEQGATDHI	32	56	8.41e-04	true	false	false
A0A3B5K730_TAKRU	LMRKMGWRTGEGLGRNREG	807	825	8.47e-04	true	false	false
A0A2I3TCS5_PANTR	RMLQAMGWKEGSGLGRKKQGI	940	960	8.71e-04	true	false	false
H2QYI6_PANTR	RMLQAMGWKEGSGLGRKKQGI	797	817	8.83e-04	true	false	false
A0A0G2K3S6_RAT	RMLQAMGWKEGSGLGRKKQGI	864	884	0.001	true	false	false
A0A3Q1MJU5_BOVIN	RMLQAMGWKEGSGLGRKKQGI	864	884	0.001	true	false	false
RBM10_HUMAN	RMLQAMGWKEGSGLGRKKQGI	864	884	0.001	true	false	false
Q4D7X2_TRYCC	SIAKRMLERHGWKEGMGLGKNAQGVSTYV	79	107	0.001	true	false	true
J9P453_CANLF	RMLQAMGWKEGSGLGRKKQGI	702	722	0.001	true	false	false
Q22705_CAEEL	QKLSKKLMEKMGWSEGDGLGRNRQG	27	51	0.001	true	false	false
A0A1D5Q172_MACMU	RMLQAMGWKEGSGLGRKKQGI	863	883	0.001	true	false	false
F7HPQ5_MACMU	RMLQAMGWKEGSGLGRKKQGI	884	904	0.001	true	false	false
A0A3Q1M366_BOVIN	RMLQAMGWKEGSGLGRKKQGI	787	807	0.001	true	false	false
RBM10_RAT	RMLQAMGWKEGSGLGRKKQGI	786	806	0.001	true	false	false
F7BRT1_MACMU	RMLQAMGWKEGSGLGRKKQGI	787	807	0.001	true	false	false
A0A1P8B7Y7_ARATH	SYARRIMGNMGWKEGETLGKNTKGL	303	327	0.001	true	false	false
A0A2K1L246_PHYPA-247-272	AAQRMMARMGWKEGQGLGKQEQGITV	247	272	0	true	A0A2K1L246_PHYPA-247-272	false
G4VA63_SCHMA	AAKMMARMGYREGQGLGRESQGMS	289	312	5.77e-06	true	false	false
A0A3Q0KRQ7_SCHMA	AAKMMARMGYREGQGLGRESQGMS	290	313	1.49e-05	true	false	false
A7S8H1_NEMVE	ASSIMAKYGWKDGQGLGKSEQGI	235	257	3.30e-05	true	A7S8H1_NEMVE-229-263	false
A0A0H5SIW6_BRUMA	MLQRMGWKQGTGLGRKEDGIT	409	429	3.35e-05	true	false	false
C3YV67_BRAFL	AASRIMAKYGYREGQGLGKSEQGIS	215	239	3.64e-05	true	false	false
F7DTG4_MONDO	SQKMMAKMGFREGEGLGKHSQG	977	998	4.16e-05	true	false	false
Q7PVF2_ANOGA	AAKIMAKYGFKDGQGLGKQEQGMAV	241	265	5.27e-05	true	false	false
F7DBM5_ORNAN	SQKLMAKMGFREGQGLGKYSQG	91	112	5.44e-05	true	false	false
F1PGE5_CANLF	SQKLMAKMGFKEGEGLGKYSQG	91	112	7.09e-05	true	false	false
B7PLF8_IXOSC	AQRIMARYGYKAGQGLGKLEQGMS	200	223	7.12e-05	true	false	false
A8DWR4_NEMVE	MAKYGWKDGQGLGKSEQGIN	1	20	7.53e-05	true	false	false
A0A3Q1LYF0_BOVIN	SQKLMAKMGFKEGEGLGKYSQG	91	112	7.85e-05	true	false	false
CMTR1_BOVIN	SQKLMAKMGFKEGEGLGKYSQG	91	112	7.89e-05	true	false	false
A0A0K0JL49_BRUMA	GQVMLEKMGWKPGSGLGKYEQGIT	30	53	7.95e-05	true	false	false
E5RJG9_HUMAN	QRMLEKMGWSKGKGLGAQEQGAT	31	53	8.63e-05	true	false	false
Q10SE5_ORYSJ	AAFRLMKQMGWEEGEGLGKDKQGI	18	41	9.52e-05	true	Q10SE5_ORYSJ-16-45	false
F1Q003_CANLF	GQRMLEKMGWSKGKGLGAQEQGAT	29	52	9.56e-05	true	false	false
A0A3Q4EBV9_MOUSE	SQRLMAKMGFREGEGLGKYSQG	90	111	9.63e-05	true	false	false
Q147M4_ARATH	RLLQKMGWKGKGLGKQEQGIT	72	92	1.03e-04	true	false	false
E2QW24_CANLF	GQRMLEKMGWSKGKGLGAQEQGAT	29	52	1.11e-04	true	false	false
A7EK78_SCLS1	AARMMAKMGYKEGQGLGKEGQG	225	246	1.13e-04	true	A7EK78_SCLS1-228-255	false
CMTR1_RAT	SQKLMAKMGFREGEGLGKYSQG	90	111	1.21e-04	true	false	false
A0A3B5K5T5_TAKRU	GQKMLERMGWSKGKGLGRSEQGST	30	53	1.38e-04	true	false	false
Q7PL82_DROME	AAKIMAKYGFKDGQGLGKSEQGMAI	172	196	1.49e-04	true	Q7PL82_DROME-171-198	false
H2QSX8_PANTR	SQKLMAKMGFREGEGLGKYSQG	91	112	1.58e-04	true	false	false
CMTR1_HUMAN	SQKLMAKMGFREGEGLGKYSQG	91	112	1.58e-04	true	false	false
PINX1_HUMAN	QRMLEKMGWSKGKGLGAQEQGAT	31	53	1.67e-04	true	false	false
Q6QI79_RAT	SQKLMAKMGFREGEGLGKYSQG	203	224	1.68e-04	true	false	false
F6VQ68_MACMU	SQKLMAKMGFREGEGLGKYSQG	91	112	1.68e-04	true	false	false
A0A1D5R4H4_MACMU	GQRMLEKMGWSKGKGLGAQEQGAT	30	53	1.72e-04	true	false	false
Q7PL81_DROME	AAKIMAKYGFKDGQGLGKSEQGMAI	180	204	1.73e-04	true	Q7PL81_DROME-179-206	false
Q3T0T3_BOVIN	QRMLEKMGWSKGKGLGAQEQGAT	31	53	1.77e-04	true	false	false
F6SR32_MACMU	GQRMLEKMGWSKGKGLGAQEQGAT	28	51	2.00e-04	true	false	false
E5RGR1_HUMAN	GQRMLEKMGWSKGKGLGAQEQGAT	40	63	2.18e-04	true	false	false
Q7PL83_DROME	AAKIMAKYGFKDGQGLGKSEQGMAI	212	236	2.22e-04	true	Q7PL83_DROME-211-238	false
F6XFH8_XENTR	GNKMLQAMGWKEGSGLGRKSQGIT	953	976	2.36e-04	true	false	false
H2T7V2_TAKRU	GNKMLQAMGWKEGKGLGRNQQGIT	774	797	2.57e-04	true	H2T7V2_TAKRU-773-798	false
A0A1D5PLG8_CHICK	QRMLEKMGWSKGKGLGAQEQGNT	31	53	2.59e-04	true	false	false
H2Q1L0_PANTR	AHKIMQKYGFREGQGLGKHEQGLS	238	261	2.65e-04	true	H2Q1L0_PANTR-227-266	false
PINX1_MOUSE	GQKMLEKMGWSKGKGLGAQEQGAT	30	53	2.67e-04	true	false	false
Q5T7F5_HUMAN	SQKLMAKMGFREGEGLGKYSQG	91	112	2.73e-04	true	false	false
F6VPQ9_MACMU	SQKLMAKMGFREGEGLGKYSQG	91	112	2.73e-04	true	false	false
F7GL99_MONDO	GQKMLEKMGWSKGKGLGAQEQGAT	30	53	2.89e-04	true	false	false
E1BUJ1_CHICK	AHKIMQKYGFREGQGLGKHEQGLS	239	262	3.16e-04	true	E1BUJ1_CHICK-228-267	false
Q4WQ49_ASPFU	AARMMAKMGYKEGQGLGASGQGI	88	110	3.32e-04	true	Q4WQ49_ASPFU-87-112	false
G4VFE3_SCHMA	KLLAKMGWTPGQGLGKSKTGIS	592	613	3.34e-04	true	false	false
G4VFE4_SCHMA	KLLAKMGWTPGQGLGKSKTGIS	525	546	3.37e-04	true	false	false
A0A3Q0KIN4_SCHMA	KLLAKMGWTPGQGLGKSKTGIS	422	443	3.59e-04	true	false	false
Q5RHK8_DANRE	GQKMLERMGWSKGKGLGKTEQGST	30	53	3.62e-04	true	false	false
Q6C534_YARLI	LLAKMGYKAGQGLGKDGQGIT	35	55	3.62e-04	true	false	false
F1NAT2_CHICK	SQKLMAKMGFREGEGLGKYGQG	196	217	3.69e-04	true	false	false
H2TQN4_TAKRU	AHKIMQKYGFKEGQGLGKHEQGLS	241	264	3.69e-04	true	H2TQN4_TAKRU-236-269	false
H2QVR3_PANTR	GQRMLEKMGWSKGKGLGAQEQGAT	30	53	3.75e-04	true	false	false
CMTR1_DANRE	SQKLMAKMGFREGEGLGKYGQG	83	104	3.76e-04	true	false	false
F1R5C5_DANRE	SQKLMAKMGFREGEGLGKYGQG	83	104	3.79e-04	true	false	false
RBM5_XENTR	GNKMLQAMGWKEGSGLGRKSQGIT	770	793	3.82e-04	true	false	false
A0A3Q4EH87_MOUSE	SQRLMAKMGFREGEGLGKYSQG	90	111	3.83e-04	true	false	false
Q7PWI5_ANOGA	RMLSKLGWTEGKGLGRDENGITI	44	66	3.86e-04	true	false	false
J9NSX2_CANLF	AHKIMQKYGFREGQGLGKHEQGLS	239	262	3.90e-04	true	J9NSX2_CANLF-228-267	false
A0A1B8XX56_XENTR	SQKLMAKMGFREGEGLGKFGQG	92	113	4.41e-04	true	false	false
A0A2R8QIE0_DANRE	SQKLMAKMGFREGEGLGKYGQG	83	104	4.42e-04	true	false	false
F7CND3_ORNAN	AHKIMQKYGFREGQGLGKHEQGLS	239	262	4.68e-04	true	F7CND3_ORNAN-228-267	false
SPF45_HUMAN	AHKIMQKYGFREGQGLGKHEQGLS	239	262	4.94e-04	true	SPF45_HUMAN-228-267	false
F6UDK4_MACMU	AHKIMQKYGFREGQGLGKHEQGLS	239	262	4.94e-04	true	F6UDK4_MACMU-228-267	false
A0A2I3T1W0_PANTR	AHKIMQKYGFREGQGLGKHEQGLS	239	262	4.94e-04	true	A0A2I3T1W0_PANTR-228-267	false
Q6AY02_RAT	AHKIMQKYGFREGQGLGKHEQGLS	239	262	4.94e-04	true	Q6AY02_RAT-228-267	false
A0A3B5KPA8_TAKRU	AHKIMQKYGFKEGQGLGKHEQGLS	241	264	5.13e-04	true	A0A3B5KPA8_TAKRU-236-269	false
A9UYM9_MONBE	KLLAKMGWKPGKGLGVAEQGIS	243	264	5.21e-04	true	false	false
C3Y0P7_BRAFL	AERMMAKMGYKKEEGLGKHGQG	19	40	5.28e-04	true	false	false
F7GGT5_MONDO	AHKIMQKYGFREGQGLGKHEQGLS	239	262	5.29e-04	true	F7GGT5_MONDO-228-267	false
F6W1I5_XENTR	AHKIMQKYGFREGQGLGKHEQGLS	246	269	5.29e-04	true	F6W1I5_XENTR-235-274	false
SPF45_MOUSE	AHKIMQKYGFREGQGLGKHEQGLS	239	262	5.33e-04	true	SPF45_MOUSE-228-267	false
E2RMQ0_CANLF	AHKIMQKYGFREGQGLGKHEQGLS	239	262	5.37e-04	true	E2RMQ0_CANLF-228-267	false
F4JKL0_ARATH	ARRIMGNMGWKEGETLGKNTKGL	484	506	5.44e-04	true	false	false
F7CNC6_ORNAN	AHKIMQKYGFREGQGLGKHEQGLS	239	262	5.62e-04	true	F7CNC6_ORNAN-228-267	false
A7MB77_BOVIN	AHKIMQKYGFREGQGLGKHEQGLS	239	262	5.67e-04	true	A7MB77_BOVIN-228-267	false
H2ULE6_TAKRU	SQKLMAKMGFREGDGLGKFGQG	75	96	5.77e-04	true	false	false
F4JKK9_ARATH	ARRIMGNMGWKEGETLGKNTKGL	485	507	5.78e-04	true	false	false
F4JKK8_ARATH	ARRIMGNMGWKEGETLGKNTKGL	485	507	5.78e-04	true	false	false
MTR1_CAEEL	AERLMAAMGHKAGEGLGKHGQGIS	90	113	5.88e-04	true	false	false
Q6DIQ0_XENTR	AHKIMQKYGFREGQGLGKHEQGLS	238	261	5.98e-04	true	Q6DIQ0_XENTR-227-266	false
A0A1D5PQ66_CHICK	GNKMLQAMGWREGSGLGRKCQGIT	843	866	6.15e-04	true	false	false
E0CXC2_MOUSE	SQRLMAKMGFREGEGLGKYSQG	530	551	6.27e-04	true	false	false
PINX1_RAT	GQKMLEKMGWSKGKGLGAQEQGAT	30	53	6.40e-04	true	false	false
A0A3Q1M2Z2_BOVIN	AHKIMQKYGFREGQGLGKHEQGLS	239	262	6.41e-04	true	A0A3Q1M2Z2_BOVIN-228-267	false
Q7S0X4_NEUCR	AARMMAKMGYQEGKGLGKEGQGRNV	246	270	6.48e-04	true	Q7S0X4_NEUCR-250-275	false
O01886_CAEEL	MLAKMGWKPGTGLGKNEQGRVV	403	424	6.81e-04	true	false	false
Q2QM64_ORYSJ	KMMAMMGYKDGMGLGKNEQGIV	188	209	6.82e-04	true	Q2QM64_ORYSJ-187-210	false
Q9SF87_ARATH	GSRMMARMGFVEGSGLGRESQGI	740	762	7.00e-04	true	false	false
A9UR32_MONBE	AERMMQKMGYKPGQGLGRDGTGI	668	690	7.72e-04	true	false	false
Q7ZVN6_DANRE	AHKIMQKYGFREGQGLGKHEQGLS	240	263	8.00e-04	true	Q7ZVN6_DANRE-229-268	false
Q5W012_HUMAN	AHKIMQKYGFREGQGLGKHEQGLS	207	230	8.09e-04	true	Q5W012_HUMAN-196-235	false
F6ZW49_XENTR	QMLSKMGWKEGQGLGTSGSGI	698	718	8.57e-04	true	false	false
F7A8J6_MACMU	AHKIMQKYGFREGQGLGKHEQGLS	207	230	0.001	true	F7A8J6_MACMU-196-235	false
A7T602_NEMVE	GHQMLKKMGWEGAGLGKNERGI	301	322	0.001	true	false	false
DR111_ARATH-221-242	MMAKMGWKQGQGLGKSEQGITT	221	242	0	true	DR111_ARATH-221-242	false
F6UEE4_CIOIN	MLQKMGWKQGSGLGKSMSGIT	699	719	1.04e-04	true	false	false
Q7S7F5_NEUCR	LMSKYGWTAGSGLGASESGITT	367	388	4.11e-04	true	Q7S7F5_NEUCR-361-394	false
F7EQ22_XENTR	MLEKMGWKKGEGLGKSSDGI	628	647	4.88e-04	true	false	false
F7ELV2_XENTR	MLEKMGWKKGEGLGKSSDGI	118	137	5.74e-04	true	false	false
