## Supplementary Data 2 for "Census of exposed aggregation-prone regions in proteomes": cluster_1033.csv

ID	sequence	start	stop	p-value	conserved	ID_EAR	TM	low_complexity
A0A1D5QR63_MACMU-45-62	LQQLVLVPGHLQSVSQFL	45	62	0	true	A0A1D5QR63_MACMU-45-62	false
E9PIN6_HUMAN	LQQLVLVPGHLQSVSQFL	94	111	2.12e-06	true	E9PIN6_HUMAN-94-111	false
PO2F3_RAT	LQQLVLVPGHLQSVSQFL	87	104	5.44e-06	true	PO2F3_RAT-87-104	false
G3V754_RAT	LQQLVLVPGHLQSVSQFL	87	104	5.53e-06	true	G3V754_RAT-87-104	false
F1PD52_CANLF	LQQLVLVPGHLQSVSQFL	86	103	5.67e-06	true	F1PD52_CANLF-86-103	false
F1MZA9_BOVIN	LQQLVLVPGHLQSVSQFL	87	104	5.74e-06	true	F1MZA9_BOVIN-87-104	false
H3BJT4_MOUSE	LQQLVLVPGHLQSVSQFL	87	104	5.92e-06	true	H3BJT4_MOUSE-87-104	false
F6V098_MACMU	LQQLVLVPGHLQSVSQFL	93	110	5.92e-06	true	F6V098_MACMU-93-110	false
A0A1D5QVM2_MACMU	LQQLVLVPGHLQSVSQFL	94	111	5.97e-06	true	A0A1D5QVM2_MACMU-94-111	false
PO2F3_HUMAN	LQQLVLVPGHLQSVSQFL	94	111	6.01e-06	true	PO2F3_HUMAN-94-111	false
H2Q4Z2_PANTR	LQQLVLVPGHLQSVSQFL	94	111	6.01e-06	true	H2Q4Z2_PANTR-94-111	false
Q3U5D1_MOUSE	LQQLVLVPGHLQSVSQFL	75	92	6.09e-06	true	Q3U5D1_MOUSE-75-92	false
PO2F3_MOUSE	LQQLVLVPGHLQSVSQFL	87	104	6.20e-06	true	PO2F3_MOUSE-87-104	false
A0A2I3SAH9_PANTR	LQQLVLVPGHLQSVSQFL	93	110	6.29e-06	true	A0A2I3SAH9_PANTR-93-110	false
J9JHY1_CANLF	LQQLVLVPGHLQSVSQFL	17	34	6.49e-06	true	J9JHY1_CANLF-17-34	false
A0A2I3RJ60_PANTR	LQQLVLVPGHLQSVSQFL	50	67	6.58e-06	true	A0A2I3RJ60_PANTR-50-67	false
J9P8B4_CANLF	LQQLVLVPGHLQSVSQFL	51	68	7.91e-06	true	J9P8B4_CANLF-51-68	false
F1P1W9_CHICK	LQQLVLLPGHMQSVPQFL	192	209	6.30e-05	true	false	false
