## Supplementary Data 2 for "Census of exposed aggregation-prone regions in proteomes": cluster_1034.csv

ID	sequence	start	stop	p-value	conserved	ID_EAR	TM	low_complexity
F1PJA5_CANLF-716-743	VGQAQTAGSVVPTGGQIANIGQQANIAT	716	743	0	true	F1PJA5_CANLF-716-743	false
J9NZ78_CANLF	VGQAQTAGSVVPTGGQIANIGQQANIAT	716	743	5.91e-11	true	J9NZ78_CANLF-716-743	false
D3Z0V7_MOUSE	IGQAQTAVSTVPTGGQIASIGQQANIPT	636	663	2.02e-08	true	D3Z0V7_MOUSE-636-661	false
T22D1_MOUSE	IGQAQTAVSTVPTGGQIASIGQQANIPT	718	745	2.41e-08	true	T22D1_MOUSE-718-743	false
E9QLZ1_MOUSE	IGQAQTAVSTVPTGGQIASIGQQANIPT	718	745	2.41e-08	true	E9QLZ1_MOUSE-718-743	false
A0A1D5RDM4_MACMU	VGQAQAAVSAVPTGSQIANIGQQANIPT	703	730	6.22e-08	true	A0A1D5RDM4_MACMU-703-728	false
F7GXE7_MACMU	VGQAQAAVSAVPTGSQIANIGQQANIPT	703	730	7.01e-08	true	F7GXE7_MACMU-703-728	false
T22D1_HUMAN	VGQAPAAVSAVPTGSQIANIGQQANIPT	713	740	2.88e-07	true	false	false
H2Q7I4_PANTR	VGQAPAAVSAVPTGSQIANIGQQANIPT	712	739	2.95e-07	true	false	false
A0A2I3RE15_PANTR	VGQAPAAVSAVPTGSQIANIGQQANIPT	712	739	3.06e-07	true	false	false
D3Z8M8_RAT	IGQAPTAVSTVPAGGQIASIGQQANIPT	691	718	3.57e-07	true	false	false
F1N4X3_BOVIN	VGKAHTTVAAVPPGSQIATIGQQTSLPS	694	721	5.35e-04	true	false	false
