## Supplementary Data 2 for "Census of exposed aggregation-prone regions in proteomes": cluster_1035.csv

ID	sequence	start	stop	p-value	conserved	ID_EAR	TM	low_complexity
F6UQE6_CANLF-1196-1222	STLANRNSMVNRGMAGNMGGQFGTGIN	1196	1222	0	true	F6UQE6_CANLF-1196-1222	false
J9NT57_CANLF	STLANRNSMVNRGMAGNMGGQFGTGIN	1196	1222	2.25e-11	true	J9NT57_CANLF-1196-1222	false
A0A2J8NLC3_PANTR	ASLANRNSMVSRGMTGNMGGQFGTGIN	1196	1222	8.09e-10	true	A0A2J8NLC3_PANTR-1196-1221	false
H9G175_MACMU	ASLANRNSMVSRGMTGNMGGQFGTGIN	1197	1223	8.09e-10	true	H9G175_MACMU-1197-1222	false
H2QHJ2_PANTR	ASLANRNSMVSRGMTGNMGGQFGTGIN	1196	1222	8.79e-10	true	H2QHJ2_PANTR-1196-1221	false
F7HQM8_MACMU	ASLANRNSMVSRGMTGNMGGQFGTGIN	214	240	9.87e-10	true	F7HQM8_MACMU-214-239	false
E1BK04_BOVIN	APLANRSSMVNRGMTGNMGGQFGTGIN	1196	1222	1.25e-09	true	false	false
G3N0C2_BOVIN	APLANRSSMVNRGMTGNMGGQFGTGIN	1196	1222	1.35e-09	true	false	false
NCOA1_HUMAN	ASLANRNSMVSRGMTGNIGGQFGTGIN	1196	1222	2.38e-09	true	NCOA1_HUMAN-1196-1221	false
B5MCN7_HUMAN	ASLANRNSMVSRGMTGNIGGQFGTGIN	1045	1071	2.58e-09	true	B5MCN7_HUMAN-1045-1070	false
D4A3Q3_RAT	ASLATRSSMVNRGMAGNMGGQFGTGIS	1137	1163	5.78e-09	true	false	false
A0A0G2JZG4_RAT	ASLATRSSMVNRGMAGNMGGQFGTGIS	1199	1225	5.87e-09	true	false	false
NCOA1_MOUSE	ASLATRSSMVNRGMAGNMGGQFGAGIS	1202	1228	1.38e-08	true	NCOA1_MOUSE-1202-1227	false
A0A1W2P7S6_MOUSE	ASLATRSSMVNRGMAGNMGGQFGAGIS	214	240	1.81e-08	true	A0A1W2P7S6_MOUSE-214-239	false
F6VED2_MONDO	ASLASRNNMVNRGITGNVGGQFGTGIN	1188	1214	2.52e-08	true	F6VED2_MONDO-1188-1213	false
Q5F393_CHICK	AALANRGGMVTRGMMGSVGGQFGTGM	1266	1291	9.86e-07	true	Q5F393_CHICK-1266-1291	false
Q5F393_CHICK-1266-1291	AALANRGGMVTRGMMGSVGGQFGTGM	1266	1291	0	true	Q5F393_CHICK-1266-1291	false
F6UQE6_CANLF	STLANRNSMVNRGMAGNMGGQFGTGI	1196	1221	2.71e-07	true	F6UQE6_CANLF-1196-1222	false
A0A1B8Y619_XENTR-292-314	NGNGIVNRGMMGNVGGQFGSGIN	292	314	0	true	A0A1B8Y619_XENTR-292-314	false
F7BUW8_XENTR	MMGNVGGQFGSGIN	1273	1286	5.48e-05	true	F7BUW8_XENTR-1264-1286	false
A0A1B8Y626_XENTR	MMGNVGGQFGSGIN	301	314	3.63e-04	true	A0A1B8Y626_XENTR-292-314	false
