## Supplementary Data 2 for "Census of exposed aggregation-prone regions in proteomes": cluster_1036.csv

ID	sequence	start	stop	p-value	conserved	ID_EAR	TM	low_complexity
A0A075B719_HUMAN-431-471	QKQCAHLLQSGSVQEVAQLQFQLQQAQKAHAMSANMNKALQ	431	471	0	true	A0A075B719_HUMAN-431-471	false
J9NTC4_CANLF	QKQCANILHSGSVQEVAQLRFQLQQAQKAHAMSENMNKALQ	437	477	2.75e-15	true	J9NTC4_CANLF-433-458	false
A0A3Q3AYK3_CHICK	QKQCANLLQTGSIQEANQLRFQLQQAQSAHTISNDLNKALQ	394	434	3.33e-12	true	false	false
A0A2I3S1I1_PANTR	QKQCAHLLQSGSVQEVAQLQFQLQQAQKAHAMSANMNKALQ	339	379	1.66e-11	true	A0A2I3S1I1_PANTR-339-379	false
H2RCG5_PANTR	QKQCAHLLQSGSVQEVAQLQFQLQQAQKAHAMSANMNKALQ	431	471	1.81e-11	true	H2RCG5_PANTR-431-471	false
K7CZ39_PANTR	QKQCAHLLQSGSVQEVAQLQFQLQQAQKAHAMSANMNKALQ	431	471	1.88e-11	true	K7CZ39_PANTR-431-471	false
CE152_HUMAN	QKQCAHLLQSGSVQEVAQLQFQLQQAQKAHAMSANMNKALQ	431	471	1.95e-11	true	CE152_HUMAN-431-471	false
F7G3Y4_MACMU	QKQCAHLLQSGSVQEVAQLQFQLQQAQKAHTMSENMNKALQ	338	378	1.15e-10	true	F7G3Y4_MACMU-338-364	false
A0A1D5RIE1_MACMU	QKQCAHLLQSGSVQEVAQLQFQLQQAQKAHTMSENMNKALQ	433	473	1.20e-10	true	A0A1D5RIE1_MACMU-433-459	false
F7A7J2_MACMU	QKQCAHLLQSGSVQEVAQLQFQLQQAQKAHTMSENMNKALQ	431	471	1.23e-10	true	F7A7J2_MACMU-431-457	false
A0A1D5Q2T4_MACMU	QKQCAHLLQSGSVQEVAQLQFQLQQAQKAHTMSENMNKALQ	431	471	1.31e-10	true	A0A1D5Q2T4_MACMU-431-457	false
H2TK19_TAKRU	QQQCAKLLQTSSVQETTQLQIKVQQAEAAKALSENMNKDLQ	437	477	1.43e-09	true	false	false
CE152_MOUSE	QKQCAHLLQSGSVQEVAQLQLQLQQAQKAHVLSESMNKALQ	421	461	1.43e-09	true	false	false
F6ZBH1_XENTR	QKQCANLLQSGSIQEASHLRLQLQQVQSSKIITDGMNKALQ	457	497	1.61e-09	true	false	false
F6ZCM8_ORNAN	QQQCANLLRTGPVQEVGQLRFQLQQAQAARSLSDSMNKA	395	433	2.97e-09	true	false	false
E7F2G9_DANRE	QQQCAKLLHTGSVQEMSQLQMKLQQVQSARTISEDISKALQ	449	489	8.32e-09	true	false	false
X1WBK2_DANRE	QQQCAKLLHTGSVQEMSQLQMKLQQVQSARTISEDISKALQ	449	489	8.52e-09	true	false	false
J9P002_CANLF	QKQCANILHSGSVQEVAQLRFQLQQTKVQHVLGKPVYSVFQ	424	464	3.29e-08	true	false	false
E2RK31_CANLF	QKQCANILHSGSVQEVAQLRFQLQPPDQA	437	465	1.79e-07	true	E2RK31_CANLF-433-458	false
F7G564_MONDO	QKQCANLLETGSVQEMNQLKLQLQQAQSAHTLSDSMNKALQ	405	445	4.04e-07	true	false	false
E1BCR3_BOVIN	QKQCANLLHSGSVQEVAQLQLQLQQAQKALAMSENMSKALQ	430	470	1.44e-06	true	false	false
A0A3Q1LMK9_BOVIN	QKQCANLLHSGSVQEVAQLQLQLQQAQKALAMSENMSKALQ	430	470	1.46e-06	true	false	false
A0A3Q1NCH3_BOVIN	QKQCANLLHSGSVQEVAQLQLQLQQAQKALAMSENMSKALQ	426	466	1.48e-06	true	false	false
A0A3Q1LSZ5_BOVIN	QKQCANLLHSGSVQEVAQLQLQLQQAQKALAMSENMSKALQ	430	470	1.79e-06	true	false	false
A7TCS4_NEMVE	QRQCQELVRTGTVAEVTSLRSQLRDALGARATA	29	61	8.34e-04	true	false	false
E2RK31_CANLF-433-458	LEESQKQCANILHSGSVQEVAQLRFQ	433	458	0	true	E2RK31_CANLF-433-458	false
A0A075B719_HUMAN	LEESQKQCAHLLQSGSVQEV	427	446	2.23e-05	true	A0A075B719_HUMAN-431-471	false
A0A1D5Q2T4_MACMU-431-457	QKQCAHLLQSGSVQEVAQLQFQLQQAQ	431	457	0	true	A0A1D5Q2T4_MACMU-431-457	false
