## Supplementary Data 2 for "Census of exposed aggregation-prone regions in proteomes": cluster_1037.csv

ID	sequence	start	stop	p-value	conserved	ID_EAR	TM	low_complexity
A0A3Q2TUN4_CHICK-575-592	LSGTATSSGQSTGNGVVQ	575	592	0	true	A0A3Q2TUN4_CHICK-575-592	false
A0A3Q3AWS2_CHICK	LSGTATSSGQSTGNGVVQ	597	614	1.62e-05	true	A0A3Q3AWS2_CHICK-597-614	false
A0A3Q2UHL1_CHICK	LSGTATSSGQSTGNGVVQ	597	614	1.62e-05	true	A0A3Q2UHL1_CHICK-597-614	false
A0A3Q2UKU2_CHICK	LSGTATSSGQSTGNGVVQ	598	615	1.64e-05	true	A0A3Q2UKU2_CHICK-598-615	false
A0A3Q2UA21_CHICK	LSGTATSSGQSTGNGVVQ	598	615	1.64e-05	true	A0A3Q2UA21_CHICK-598-615	false
F1NAH8_CHICK	LSGTATSSGQSTGNGVVQ	533	550	1.64e-05	true	F1NAH8_CHICK-533-550	false
A0A3Q2UDJ2_CHICK	LSGTATSSGQSTGNGVVQ	598	615	1.68e-05	true	A0A3Q2UDJ2_CHICK-598-615	false
A0A3Q2TVP8_CHICK	LSGTATSSGQSTGNGVVQ	597	614	1.68e-05	true	A0A3Q2TVP8_CHICK-597-614	false
A0A3Q2U830_CHICK	LSGTATSSGQSTGNGVVQ	556	573	1.70e-05	true	A0A3Q2U830_CHICK-556-573	true
