## Supplementary Data 2 for "Census of exposed aggregation-prone regions in proteomes": cluster_1038.csv

ID	sequence	start	stop	p-value	conserved	ID_EAR	TM	low_complexity
A0A0G2JDV6_MOUSE-346-396	FGDVGEAKGGSTTGSQFLEQFKTAQALAQLAAQHSQSGSTTTSSWDMGSTT	346	396	0	true	A0A0G2JDV6_MOUSE-346-396	false
A0A1D5PCY0_CHICK	FGDVGEAKGSSTTGSQFLEQFKTAQALAQLAAQHSQPGSSTAASSWDMGSAT	346	397	2.36e-14	true	A0A1D5PCY0_CHICK-346-371	false
A0A1D5P8V6_CHICK	FGDVGEAKGSSTTGSQFLEQFKTAQALAQLAAQHSQPGSSTAASSWDMGSAT	371	422	2.40e-14	true	A0A1D5P8V6_CHICK-371-396	false
H9L3J8_CHICK	FGDVGEAKGSSTTGSQFLEQFKTAQALAQLAAQHSQPGSSTAASSWDMGSAT	371	422	2.45e-14	true	H9L3J8_CHICK-371-396	false
A0A1D5PVZ8_CHICK	FGDVGEAKGSSTTGSQFLEQFKTAQALAQLAAQHSQPGSSTAASSWDMGSAT	371	422	2.59e-14	true	A0A1D5PVZ8_CHICK-371-396	false
A0A2I3SX60_PANTR	FGDVGEAKGGSTTGSQFLEQFKTAQALAQLAAQHSQSGSTTTSSWDMGSTT	343	393	1.02e-12	true	A0A2I3SX60_PANTR-343-393	false
A6QLT5_BOVIN	FGDVGEAKGGSTTGSQFLEQFKTAQALAQLAAQHSQSGTTTTSSWDMGSTT	346	396	1.06e-12	true	A6QLT5_BOVIN-346-396	false
A0A0H2UH17_MOUSE	FGDVGEAKGGSTTGSQFLEQFKTAQALAQLAAQHSQSGSTTTSSWDMGSTT	346	396	1.06e-12	true	A0A0H2UH17_MOUSE-346-396	false
A0A2I3TKU5_PANTR	FGDVGEAKGGSTTGSQFLEQFKTAQALAQLAAQHSQSGSTTTSSWDMGSTT	360	410	1.06e-12	true	A0A2I3TKU5_PANTR-360-410	false
K7CTU7_PANTR	FGDVGEAKGGSTTGSQFLEQFKTAQALAQLAAQHSQSGSTTTSSWDMGSTT	346	396	1.07e-12	true	K7CTU7_PANTR-346-396	false
F7GRU3_MACMU	FGDVGEAKGGSTTGSQFLEQFKTAQALAQLAAQHSQSGSTTTSSWDMGSTT	346	396	1.07e-12	true	F7GRU3_MACMU-346-396	false
UBP2L_HUMAN	FGDVGEAKGGSTTGSQFLEQFKTAQALAQLAAQHSQSGSTTTSSWDMGSTT	346	396	1.12e-12	true	UBP2L_HUMAN-346-396	false
H2R3M4_PANTR	FGDVGEAKGGSTTGSQFLEQFKTAQALAQLAAQHSQSGSTTTSSWDMGSTT	346	396	1.12e-12	true	H2R3M4_PANTR-346-396	false
F7GRU6_MACMU	FGDVGEAKGGSTTGSQFLEQFKTAQALAQLAAQHSQSGSTTTSSWDMGSTT	346	396	1.12e-12	true	F7GRU6_MACMU-346-396	false
A0A3Q1LI18_BOVIN	FGDVGEAKGGSTTGSQFLEQFKTAQALAQLAAQHSQSGTTTTSSWDMGSTT	333	383	1.12e-12	true	A0A3Q1LI18_BOVIN-333-383	false
UBP2L_MOUSE	FGDVGEAKGGSTTGSQFLEQFKTAQALAQLAAQHSQSGSTTTSSWDMGSTT	366	416	1.19e-12	true	UBP2L_MOUSE-366-416	false
F6VRQ3_MACMU	FGDVGEAKGGSTTGSQFLEQFKTAQALAQLAAQHSQSGSTTTSSWDMGSTT	351	401	1.19e-12	true	F6VRQ3_MACMU-351-401	false
F8W726_HUMAN	FGDVGEAKGGSTTGSQFLEQFKTAQALAQLAAQHSQSGSTTTSSWDMGSTT	357	407	1.19e-12	true	F8W726_HUMAN-357-407	false
F7GQI8_MACMU	FGDVGEAKGGSTTGSQFLEQFKTAQALAQLAAQHSQSGSTTTSSWDMGSTT	357	407	1.19e-12	true	F7GQI8_MACMU-357-407	false
A0A2I3TU13_PANTR	FGDVGEAKGGSTTGSQFLEQFKTAQALAQLAAQHSQSGSTTTSSWDMGSTT	357	407	1.19e-12	true	A0A2I3TU13_PANTR-357-407	false
E9PTR4_RAT	FGDVGEAKGGSTTGSQFLEQFKTAQALAQLAAQHSQSGSTTTSSWDMGSTT	366	416	1.21e-12	true	E9PTR4_RAT-366-416	false
A0A0G2JYC6_RAT	FGDVGEAKGGSTTGSQFLEQFKTAQALAQLAAQHSQSGSTTTSSWDMGSTT	346	396	1.22e-12	true	A0A0G2JYC6_RAT-346-396	false
F7GQI0_MACMU	FGDVGEAKGGSTTGSQFLEQFKTAQALAQLAAQHSQSGSTTTSSWDMGSTT	346	396	1.42e-12	true	F7GQI0_MACMU-346-396	false
E2RRJ3_CANLF	FGDVGEAKGGSTTGSQFLEQFKTAQALAQLAAQHSQSGTTTTSSWDMGS	346	394	8.23e-12	true	E2RRJ3_CANLF-346-396	false
F6WHV1_MONDO	FGDVGEAKGGSTTGSQFLEQFKTAQALAQLAAQHSQSSGSTTTSSWDMGSTT	346	397	8.29e-12	true	F6WHV1_MONDO-346-395	false
A0A1B8Y0L4_XENTR	FSEGEPKGGTTTGSQFLEQFKTAQALAQLAAQHSQSDATSNTSWDLG	133	179	8.21e-11	true	false	false
F6ZYP3_XENTR	FSEGEPKGGTTTGSQFLEQFKTAQALAQLAAQHSQSDATSNTSWDLG	96	142	9.62e-11	true	false	false
H2TJH8_TAKRU	FGDVGDSKGASTGTTGSQFLEQYKTAQALAQLAAQHSQTGPPSTSPSWD	368	416	3.34e-10	true	H2TJH8_TAKRU-368-393	false
A0A1D5PPF3_CHICK	FGELGSSKLANSTGSQILEQLKSPDLGQFASQQNNSNSTNATITATSSWGL	95	145	2.71e-06	true	A0A1D5PPF3_CHICK-120-145	false
Q1L8T3_DANRE	FGDVGDPKTTTGGSTTGSQFLEQFKTAQALAQLAAQHSQSGPPNAGPSTWD	369	419	3.02e-06	true	false	false
F6NM51_DANRE	FGDVGDPKTTTGGSTTGSQFLEQFKTAQALAQLAAQHSQSGPPNAGPSTWD	369	419	3.36e-06	true	false	false
F6Q6X0_XENTR	FGELGSSKLTNSPGSQILEQLKSPGLGQFTNQTPQQSSTGTAASTSWDIKPT	359	410	2.33e-05	true	false	false
F7FAM2_MONDO	FGELGSSKMANPTGSQILDQLKSPSLGQFSTQSSQQNSTSPPTTTSTWDL	363	412	1.17e-04	true	false	false
F1QDR0_DANRE	FGELGGPKLGQTAGQQILEQLKGPGLGQLTSQPSSTGTNCT	340	380	1.29e-04	true	false	false
F1QV64_DANRE	FGELGGPKLGQTAGQQILEQLKGPGLGQLTSQPSSTGTNCT	339	379	1.29e-04	true	false	false
A0A1D5P8V6_CHICK-371-396	FGDVGEAKGSSTTGSQFLEQFKTAQA	371	396	0	true	A0A1D5P8V6_CHICK-371-396	false
A0A0G2JDV6_MOUSE	FGDVGEAKGGSTTGSQFLEQFKT	346	368	2.04e-08	true	A0A0G2JDV6_MOUSE-346-396	false
E1C5S0_CHICK	FGDLGSSKLANSTGSQILDQLKSP	338	361	6.46e-04	true	E1C5S0_CHICK-328-357	false
A0A3Q2UL03_CHICK	FGDLGSSKLANSTGSQILDQLKSP	338	361	6.51e-04	true	A0A3Q2UL03_CHICK-328-357	false
