## Supplementary Data 2 for "Census of exposed aggregation-prone regions in proteomes": cluster_1039.csv

ID	sequence	start	stop	p-value	conserved	ID_EAR	TM	low_complexity
A0A178W886_ARATH-1241-1262	NGLLVGVSQGEPTGERATVNQQ	1241	1262	0	true	A0A178W886_ARATH-1241-1262	false
A0A1P8ARZ0_ARATH	NGLLVGVSQGEPTGERATVNQQ	1053	1074	2.12e-09	true	A0A1P8ARZ0_ARATH-1053-1074	false
A0A1P8AS07_ARATH	NGLLVGVSQGEPTGERATVNQQ	1241	1262	2.15e-09	true	A0A1P8AS07_ARATH-1241-1262	false
A0A1P8ARY6_ARATH	NGLLVGVSQGEPTGERATVNQQ	1241	1262	2.15e-09	true	A0A1P8ARY6_ARATH-1241-1262	false
F4IAT3_ARATH	NGLLVGVSQGEPTGERATVNQQ	1241	1262	2.16e-09	true	F4IAT3_ARATH-1241-1262	false
A0A1P8AS05_ARATH	NGLLVGVSQGEPTGERATVNQQ	1152	1173	2.28e-09	true	A0A1P8AS05_ARATH-1152-1173	false
THOC2_ARATH	NGLLVGVSQGEPTGERATVNQQ	1241	1262	2.69e-09	true	THOC2_ARATH-1241-1262	false
