## Supplementary Data 2 for "Census of exposed aggregation-prone regions in proteomes": cluster_1040.csv

ID	sequence	start	stop	p-value	conserved	ID_EAR	TM	low_complexity
A0A1D5Q106_MACMU-734-761	QHMVQTNHYQVSGYPGSHGITAMAGSIY	734	761	0	true	A0A1D5Q106_MACMU-734-761	false
E5RJQ2_HUMAN	QHMVQTNHYQVSGYPGSHGITAMAGSIY	44	71	1.45e-13	true	E5RJQ2_HUMAN-44-71	false
E5RG80_HUMAN	QHMVQTNHYQVSGYPGSHGITAMAGSIY	44	71	1.48e-13	true	E5RG80_HUMAN-44-71	false
A0A2I3RTS1_PANTR	QHMVQTNHYQVSGYPGSHGITAMAGSIY	734	761	1.68e-13	true	A0A2I3RTS1_PANTR-734-761	false
A0A1D5QCX2_MACMU	QHMVQTNHYQVSGYPGSHGITAMAGSIY	734	761	1.68e-13	true	A0A1D5QCX2_MACMU-734-761	false
A0A2I3TI11_PANTR	QHMVQTNHYQVSGYPGSHGITAMAGSIY	751	778	1.68e-13	true	A0A2I3TI11_PANTR-751-778	false
A0A2J8LFC5_PANTR	QHMVQTNHYQVSGYPGSHGITAMAGSIY	778	805	1.88e-13	true	A0A2J8LFC5_PANTR-778-805	false
A0A1D5QGC6_MACMU	QHMVQTNHYQVSGYPGSHGITAMAGSIY	785	812	2.05e-13	true	A0A1D5QGC6_MACMU-785-812	false
E7ESA6_HUMAN	QHMVQTNHYQVSGYPGSHGITAMAGSIY	778	805	2.05e-13	true	E7ESA6_HUMAN-778-805	false
A0A2J8LFB2_PANTR	QHMVQTNHYQVSGYPGSHGITAMAGSIY	734	761	2.05e-13	true	A0A2J8LFB2_PANTR-734-761	false
FAK1_HUMAN	QHMVQTNHYQVSGYPGSHGITAMAGSIY	734	761	2.07e-13	true	FAK1_HUMAN-734-761	false
A0A1D5QDT1_MACMU	QHMVQTNHYQVSGYPGSHGITAMAGSIY	777	804	2.11e-13	true	A0A1D5QDT1_MACMU-777-804	false
A0A1D5QNW1_MACMU	QHMVQTNHYQVSGYPGSHGITAMAGSIY	764	791	2.35e-13	true	A0A1D5QNW1_MACMU-764-791	false
A0A2I3T3L8_PANTR	QHMVQTNHYQVSGYPGSHGITAMAGSIY	806	833	2.51e-13	true	A0A2I3T3L8_PANTR-806-833	false
A0A1D5Q4C1_MACMU	QHMVQTNHYQVSGYPGSHGITAMAGSIY	733	760	2.52e-13	true	A0A1D5Q4C1_MACMU-733-760	false
A0A2I3SEP3_PANTR	QHMVQTNHYQVSGYPGSHGITAMAGSIY	806	833	2.71e-13	true	A0A2I3SEP3_PANTR-806-833	false
E9PEI4_HUMAN	QHMVQTNHYQVSGYPGSHGITAMAGSIY	362	389	2.74e-13	true	E9PEI4_HUMAN-362-389	false
H0YBZ1_HUMAN	QHMVQTNHYQVSGYPGSHGITAMAGSIY	432	459	2.91e-13	true	H0YBZ1_HUMAN-432-459	false
A0A1D5QPJ2_MACMU	QHMVQTNHYQVSGYPGSHGITAMAGSIY	432	459	2.96e-13	true	A0A1D5QPJ2_MACMU-432-459	false
H0YB16_HUMAN	QHMVQTNHYQVSGYPGSHGITAMAGSIY	406	433	3.05e-13	true	H0YB16_HUMAN-406-433	false
A0A2I3BPK4_MOUSE	QHMVQTNHYQVSGYPGSHGIPAMAGSIY	60	87	5.01e-13	true	false	false
A0A2I3BR46_MOUSE	QHMVQTNHYQVSGYPGSHGIPAMAGSIY	44	71	5.22e-13	true	false	false
F6WLE6_MONDO	QHMVQANHYQVSGYPGSHGITAMAGSIY	817	844	6.76e-13	true	F6WLE6_MONDO-817-844	false
B4DWJ1_HUMAN	QHMVQTNHYQVSGYPGSHGITAMAGSIY	44	71	6.95e-13	true	B4DWJ1_HUMAN-44-71	false
FAK1_MOUSE	QHMVQTNHYQVSGYPGSHGIPAMAGSIY	734	761	1.01e-12	true	false	false
FAK1_RAT	QHMVQTNHYQISGYPGSHGIPAMAGSIY	734	761	1.16e-12	true	false	false
A0A0G2KAT5_RAT	QHMVQTNHYQISGYPGSHGIPAMAGSIY	785	812	1.21e-12	true	false	false
E2RGP8_CANLF	QHMVQTNHYQVSGYPASHGIPAMAGSIY	750	777	2.99e-12	true	false	false
E2RGQ1_CANLF	QHMVQTNHYQVSGYPASHGIPAMAGSIY	734	761	3.21e-12	true	false	false
A0A3Q1N508_BOVIN	QHTVQTNHYQVSGYPGPHGVTAMAGSIY	790	817	5.04e-12	true	false	false
G3N3B7_BOVIN	QHTVQTNHYQVSGYPGPHGVTAMAGSIY	747	774	5.32e-12	true	false	false
A0A3Q1MAA1_BOVIN	QHTVQTNHYQVSGYPGPHGVTAMAGSIY	734	761	5.45e-12	true	false	false
F1MS29_BOVIN	QHTVQTNHYQVSGYPGPHGVTAMAGSIY	741	768	5.57e-12	true	false	false
E5RHK7_HUMAN	QHMVQTNHYQVSGYPGSHGITAMA	44	67	2.77e-11	true	E5RHK7_HUMAN-46-67	false
FAK1_CHICK	QHMVQPNHYQVSGYSGSHGIPAMAGSIY	734	761	3.21e-11	true	false	false
A0A3Q2UBF5_CHICK	QHMVQPNHYQVSGYSGSHGIPAMAGSIY	734	761	3.21e-11	true	false	false
A0A3Q2U9D2_CHICK	QHMVQPNHYQVSGYSGSHGIPAMAGSIY	785	812	3.38e-11	true	false	false
F6PVK9_ORNAN	QHMVQVNHYQVSGYPGPHGVPALAGSIY	823	850	3.50e-11	true	false	false
A0A1D5NY34_CHICK	QHMVQPNHYQVSGYSGSHGIPAMAGSIY	768	795	3.59e-11	true	false	false
A0A1L1RJ83_CHICK	QHMVQPNHYQVSGYSGSHGIPAMAGSIY	42	69	1.61e-10	true	false	false
F7CW18_XENTR	QHMVQPNHYQVSGFSISHGIPSMSGNLY	771	798	2.37e-08	true	false	false
F7CW93_XENTR	QHMVQPNHYQVSGFSISHGIPSMSGNLY	734	761	2.58e-08	true	false	false
A0A2R8RPC3_DANRE	QHMGQHNHYQMAGHSGPHGLLSVPGGLY	785	812	3.44e-06	true	A0A2R8RPC3_DANRE-794-807	false
F1QT14_DANRE	QHMGQHNHYQMAGHSGPHGLLSVPGGLY	736	763	3.92e-06	true	F1QT14_DANRE-745-758	false
A0A2R8QMF1_DANRE	QHMGQHNHYQMAGHSGPHGLLSVPGGLY	749	776	4.04e-06	true	A0A2R8QMF1_DANRE-758-771	false
A0A2R8RR02_DANRE	QHMGQHNHYQMAGHSGPHGLLSVPGGLY	787	814	4.07e-06	true	A0A2R8RR02_DANRE-796-809	false
E7F1F9_DANRE	QHMGQHNHYQMAGHSGPHGLLSVPGGLY	781	808	4.16e-06	true	E7F1F9_DANRE-790-803	false
A0A2R8QKV3_DANRE	QHMGQHNHYQMAGHSGPHGLLSVPGGLY	781	808	4.20e-06	true	A0A2R8QKV3_DANRE-790-803	false
A0A2R8Q5G0_DANRE	QHMGQHNHYQMAGHSGPHGLLSVPGGLY	774	801	4.26e-06	true	A0A2R8Q5G0_DANRE-783-796	false
E5RHK7_HUMAN-46-67	MVQTNHYQVSGYPGSHGITAMA	46	67	0	true	E5RHK7_HUMAN-46-67	false
A0A1D5Q106_MACMU	MVQTNHYQVSGYPGSHGITAMA	736	757	8.54e-10	true	A0A1D5Q106_MACMU-734-761	false
A0A2R8Q5G0_DANRE-783-796	QMAGHSGPHGLLSV	783	796	0	true	A0A2R8Q5G0_DANRE-783-796	false
