## Supplementary Data 2 for "Census of exposed aggregation-prone regions in proteomes": cluster_1041.csv

ID	sequence	start	stop	p-value	conserved	ID_EAR	TM	low_complexity
D3ZB44_RAT-168-192	GVSVIYWEQLLLGSSSSEATVSLRL	168	192	0	true	D3ZB44_RAT-168-192	false
Q78F42_MOUSE	GVSVIYWEQLLLGSSSSEATVSLRL	168	192	1.15e-10	true	Q78F42_MOUSE-168-192	false
A0A1D5QRA6_MACMU	GVSVIYWERLLLGSGSGQASVSLRL	89	113	1.75e-08	true	A0A1D5QRA6_MACMU-98-111	false
Z324A_HUMAN	GVSVIYWERLLLGSGSGQASVSLRL	138	162	1.83e-08	true	Z324A_HUMAN-147-160	false
H2QHC2_PANTR	GVSVIYWERLLLGSGSGQASVSLRL	138	162	1.89e-08	true	H2QHC2_PANTR-147-160	false
F7GTT3_MACMU	GVSVIYWERLLLGSGSGQASVSLRL	138	162	1.89e-08	true	F7GTT3_MACMU-147-160	false
A0A2I3SMZ0_PANTR	GVSVIYWERLLLGSGSGQASVSLRL	138	162	2.39e-08	true	A0A2I3SMZ0_PANTR-147-160	false
A0A1D5QQ05_MACMU	GVSVIYWERLLLGSGSDQASISLRL	138	162	2.43e-08	true	A0A1D5QQ05_MACMU-140-160	false
F1PJS8_CANLF	GVSVIYWERLLLGPGSGEASVSLRL	153	177	2.74e-08	true	false	false
H2QHC3_PANTR	GVSVIYWERLLLGSRSDQASISLRL	129	153	2.76e-08	true	false	false
Z324B_HUMAN	GVSVIYWERLLLGSRSDQASISLRL	138	162	2.76e-08	true	false	false
A0A2J8JM74_PANTR	GVSVIYWERLLLGSRSDQASISLRL	138	162	2.76e-08	true	false	false
A0A1D5R4R8_MACMU	GVSVIYWERLLLGSGSGQASVSLRL	138	162	7.01e-08	true	A0A1D5R4R8_MACMU-147-160	false
Q96I98_HUMAN	GVSVIYWERLLLGSGSGQASVSLRL	138	162	7.72e-08	true	Q96I98_HUMAN-147-160	false
A0A2I3RKG5_PANTR	GVSVIYWERLLLGSGSGQASVSLRL	138	162	8.89e-08	true	A0A2I3RKG5_PANTR-147-160	false
F1MUV6_BOVIN	GVSVIYWERLRLGPGRGDASVSLRL	154	178	1.14e-06	true	false	false
A0A3Q1LY35_BOVIN	GVSVIYWERLRLGPGRGDASVSLRL	140	164	1.15e-06	true	false	false
M0R1C8_HUMAN	YWERLLLGSGSGQASVSLRL	2	21	4.75e-06	true	M0R1C8_HUMAN-6-19	false
A0A1D5QQ05_MACMU-140-160	SVIYWERLLLGSGSDQASISL	140	160	0	true	A0A1D5QQ05_MACMU-140-160	false
D3ZB44_RAT	SVIYWEQLLLGSSSSEATVSL	170	190	3.09e-06	true	D3ZB44_RAT-168-192	false
A0A1D5QRA6_MACMU-98-111	LLLGSGSGQASVSL	98	111	0	true	A0A1D5QRA6_MACMU-98-111	false
