## Supplementary Data 2 for "Census of exposed aggregation-prone regions in proteomes": cluster_1042.csv

ID	sequence	start	stop	p-value	conserved	ID_EAR	TM	low_complexity
A0A0B4KGE5_DROME-687-708	QNVSAMQNSLGFHGSQAGFNTG	687	708	0	true	A0A0B4KGE5_DROME-687-708	false
A0A0B4KHT0_DROME	QNVSAMQNSLGFHGSQAGFNTG	687	708	1.63e-09	true	A0A0B4KHT0_DROME-687-708	false
A0A0B4KHG7_DROME	QNVSAMQNSLGFHGSQAGFNTG	685	706	1.64e-09	true	A0A0B4KHG7_DROME-685-706	false
Q9VDK5_DROME	QNVSAMQNSLGFHGSQAGFNTG	687	708	1.66e-09	true	Q9VDK5_DROME-687-708	false
A8WHL4_DROME	PMQNSLGFHGSQAGFNTG	683	700	3.72e-07	true	A8WHL4_DROME-684-697	false
A0A0B4KH12_DROME	PMQNSLGFHGSQAGFNTG	685	702	3.75e-07	true	A0A0B4KH12_DROME-686-699	false
A0A0B4KH12_DROME-686-699	MQNSLGFHGSQAGF	686	699	0	true	A0A0B4KH12_DROME-686-699	false
A0A0B4KGE5_DROME	MQNSLGFHGSQAGF	692	705	2.03e-05	true	A0A0B4KGE5_DROME-687-708	false
