## Supplementary Data 2 for "Census of exposed aggregation-prone regions in proteomes": cluster_1043.csv

ID	sequence	start	stop	p-value	conserved	ID_EAR	TM	low_complexity
F6XJ77_MONDO-287-308	IGSALLDQIREGAQLKKVEQNS	287	308	0	true	F6XJ77_MONDO-287-308	false
WASL_MOUSE	AALLDQIREGAQLKKVEQNS	403	422	5.13e-07	true	WASL_MOUSE-403-420	false
F1LSG0_RAT	AALLDQIREGAQLKKVEQNS	403	422	5.21e-07	true	F1LSG0_RAT-403-420	false
WASL_RAT	AALLDQIREGAQLKKVEQNS	403	422	5.25e-07	true	WASL_RAT-403-420	false
A0A1D5RB13_MACMU	AALLDQIREGAQLKKVEQNS	407	426	6.39e-07	true	A0A1D5RB13_MACMU-407-424	false
WASL_BOVIN	AALLDQIREGAQLKKVEQNS	407	426	7.22e-07	true	WASL_BOVIN-407-424	false
F7BU81_MACMU	AALLDQIREGAQLKKVEQNS	407	426	7.62e-07	true	F7BU81_MACMU-407-424	false
A0A3Q1M352_BOVIN	AALLDQIREGAQLKKVEQNS	378	397	8.28e-07	true	A0A3Q1M352_BOVIN-378-395	false
WASL_HUMAN	AALLDQIREGAQLKKVEQNS	407	426	8.87e-07	true	WASL_HUMAN-407-424	false
H2QVA9_PANTR	AALLDQIREGAQLKKVEQNS	407	426	8.87e-07	true	H2QVA9_PANTR-407-424	false
E2RCG1_CANLF	AALLDQIREGAQLKKVEQNS	407	426	8.87e-07	true	E2RCG1_CANLF-407-424	false
E1BTH9_CHICK	AALLDQIREGAQLKKVEQNS	407	426	9.08e-07	true	E1BTH9_CHICK-407-424	false
F6TLC0_MONDO	AALLDQIREGAQLKKVEQNS	413	432	9.50e-07	true	F6TLC0_MONDO-413-430	false
F7E2I0_ORNAN	AALLDQIREGAQLKKVEHNS	376	395	2.70e-06	true	F7E2I0_ORNAN-376-393	false
Q5RGR6_DANRE	SAFLDQIREGAQLKKVDQNN	419	438	6.08e-06	true	Q5RGR6_DANRE-419-436	false
F1QNY1_DANRE	SALLEQIREGTQLKKVEQNN	405	424	8.02e-06	true	F1QNY1_DANRE-405-422	false
A0A2R8QKQ7_DANRE	SALLEQIREGTQLKKVEQNN	383	402	9.80e-06	true	A0A2R8QKQ7_DANRE-383-400	false
A0A3B5KEF0_TAKRU	SALLSQIREGTQLKKVEQS	455	473	3.26e-05	true	false	false
A0A3B5KGB7_TAKRU	SALLSQIREGTQLKKVEQS	463	481	3.49e-05	true	false	false
A0A3B5JXI4_TAKRU	SALLSQIREGTQLKKVEQS	417	435	4.65e-05	true	false	false
H2V013_TAKRU	SALLSQIREGTQLKKVEQS	418	436	5.93e-05	true	false	false
H2UXM6_TAKRU	GSLALLEQIRGGTQLKKVEQS	421	441	2.30e-04	true	H2UXM6_TAKRU-421-442	false
L7N342_XENTR	SALLDQIRGGATLRKVD	393	409	6.27e-04	true	false	false
A0A1D5RB13_MACMU-407-424	AALLDQIREGAQLKKVEQ	407	424	0	true	A0A1D5RB13_MACMU-407-424	false
F6XJ77_MONDO	SALLDQIREGAQLKKVEQ	289	306	5.25e-06	true	F6XJ77_MONDO-287-308	false
