## Supplementary Data 2 for "Census of exposed aggregation-prone regions in proteomes": cluster_1044.csv

ID	sequence	start	stop	p-value	conserved	ID_EAR	TM	low_complexity
A0A1D5QUE9_MACMU-119-131	VGVTSTPGTGQSM	119	131	0	true	A0A1D5QUE9_MACMU-119-131	false
F6XL37_MACMU	VGVTSTPGTGQSM	113	125	1.69e-04	true	F6XL37_MACMU-113-125	false
A0A1D5R653_MACMU	VGVTSTPGTGQSM	124	136	1.72e-04	true	A0A1D5R653_MACMU-124-136	false
NUP35_HUMAN	VGVTSTPGTGQSM	124	136	1.72e-04	true	NUP35_HUMAN-124-136	false
H2QJ39_PANTR	VGVTSTPGTGQSM	124	136	1.72e-04	true	H2QJ39_PANTR-124-136	false
A0A2I3SKU6_PANTR	VGVTSTPGTGQSM	107	119	1.76e-04	true	A0A2I3SKU6_PANTR-107-119	false
