## Supplementary Data 2 for "Census of exposed aggregation-prone regions in proteomes": cluster_1045.csv

ID	sequence	start	stop	p-value	conserved	ID_EAR	TM	low_complexity
A0A1D5REF9_MACMU-900-951	QLTTGSVVQGTLGVSTSSAQGQQTLKVISGQKTTLFTQAAHGGQASLMKISD	900	951	0	true	A0A1D5REF9_MACMU-900-951	false
H0Y6M6_HUMAN	QLTTGSVVQGTLGVSTSSAQGQQTLKVISGQKTTLFTQAAHGGQASLMKISD	61	112	6.15e-25	true	H0Y6M6_HUMAN-61-112	false
YETS2_HUMAN	QLTTGSVVQGTLGVSTSSAQGQQTLKVISGQKTTLFTQAAHGGQASLMKISD	875	926	3.21e-23	true	YETS2_HUMAN-875-926	false
F7H154_MACMU	QLTTGSVVQGTLGVSTSSAQGQQTLKVISGQKTTLFTQAAHGGQASLMKISD	870	921	3.21e-23	true	F7H154_MACMU-870-921	false
H2QNT9_PANTR	QLTTGSVVQGTLGVSTSSAQGQQTLKVISGQKTTLFTQAAHGGQASLMKISD	869	920	3.23e-23	true	H2QNT9_PANTR-869-920	false
F6UZ61_CANLF	QLTTGSVVQGTLGVSTSSAQGQQTLKVISGQKTTLFTQAAPGGQASLMKISD	867	918	3.26e-22	true	F6UZ61_CANLF-867-906	false
J9NTU6_CANLF	QLTTGSVVQGTLGVSTSSAQGQQTLKVISGQKTTLFTQAAPGGQASLMKISD	863	914	3.26e-22	true	J9NTU6_CANLF-863-902	false
A7Z088_BOVIN	QLTTGSVVQGTLGVSTSSAQGQQTLKVISGQKTTLFTQAAPGGQASLMKISD	864	915	4.09e-22	true	A7Z088_BOVIN-864-903	false
YETS2_MOUSE	QLTTASVVQGTLGVSSSSAQGQQTLKVISGQKTTLFTQAATAGQASLLKLPD	860	911	2.23e-19	true	YETS2_MOUSE-860-903	false
A0A338P697_MOUSE	QLTTASVVQGTLGVSSSSAQGQQTLKVISGQKTTLFTQAATAGQASLLKLPD	822	873	2.50e-19	true	A0A338P697_MOUSE-822-865	false
D3ZBV9_RAT	QLTTASVVQGTLGVSTSSAPGQQTLKVISGQKTTLFTQAATAGQASLLKLPD	859	910	3.51e-19	true	D3ZBV9_RAT-879-900	false
F7G9L6_MONDO	QLATGSVVQGSLGVSASSTQGQQALKVISGQKTALFTQANPGGQASLMKISD	844	895	1.28e-18	true	false	false
F7ETB3_ORNAN	QLATGSVVQGSLGVSTSSSQGQQTLKVISGQKTTLFAQATPSGQASLVKLSD	390	441	3.57e-18	true	false	false
A0A1D5NX41_CHICK	QLTPASVVQGSVGVGASSTQGQALKVITGQKTALFTQATASGQTSLMKISD	841	891	4.67e-14	true	false	false
A0A1D5PY06_CHICK	QLTPASVVQGSVGVGASSTQGQALKVITGQKTALFTQATASGQTSLMKISD	841	891	4.89e-14	true	false	false
A0A3Q2U416_CHICK	QLTPASVVQGSVGVGASSTQGQALKVITGQKTALFTQATASGQTSLMKISD	841	891	4.97e-14	true	false	false
A0A3Q3AAR6_CHICK	QLTPASVVQGSVGVGASSTQGQALKVITGQKTALFTQATASGQTSLMKISD	841	891	5.12e-14	true	false	false
A0A1D5NY09_CHICK	QLTPASVVQGSVGVGASSTQGQALKVITGQKTALFTQATASGQTSLMKISD	788	838	5.16e-14	true	false	false
F7CBW1_XENTR	IVQGNVATSAQGHQTLKLTTGPKGTLVAQTHSASAAVAKISD	831	872	3.55e-06	true	false	false
A0A338P697_MOUSE-822-865	QLTTASVVQGTLGVSSSSAQGQQTLKVISGQKTTLFTQAATAGQ	822	865	0	true	A0A338P697_MOUSE-822-865	false
A0A1D5REF9_MACMU	QLTTGSVVQGTLGVSTSSAQGQQTLKVISGQKTTLFTQAAHGGQ	900	943	3.35e-16	true	A0A1D5REF9_MACMU-900-951	false
D3ZBV9_RAT-879-900	GQQTLKVISGQKTTLFTQAATA	879	900	0	true	D3ZBV9_RAT-879-900	false
