## Supplementary Data 2 for "Census of exposed aggregation-prone regions in proteomes": cluster_1046.csv

ID	sequence	start	stop	p-value	conserved	ID_EAR	TM	low_complexity
A0A140T877_BOVIN-746-767	SSFRFEVLGLLRGSKLSTVQSA	746	767	0	true	A0A140T877_BOVIN-746-767	false
A0A2J8MLG1_PANTR	SSFRFEVLGLLRGSKLSTIQSA	571	592	4.55e-08	true	A0A2J8MLG1_PANTR-571-592	true
A0A2I3S605_PANTR	SSFRFEVLGLLRGSKLSTIQSA	744	765	4.63e-08	true	A0A2I3S605_PANTR-744-765	true
A0A1D5QV56_MACMU	SSFRFEVLGLLRGSKLSTIQSA	749	770	4.77e-08	true	A0A1D5QV56_MACMU-749-770	true
F7G063_MACMU	SSFRFEVLGLLRGSKLSTIQSA	571	592	4.80e-08	true	F7G063_MACMU-571-592	true
TRPC4_BOVIN	SSFRFEVLGLLRGSKLSTVQSA	744	765	4.94e-08	true	TRPC4_BOVIN-744-765	true
TRPC4_HUMAN	SSFRFEVLGLLRGSKLSTIQSA	744	765	5.49e-08	true	TRPC4_HUMAN-744-765	true
H2R3J3_PANTR	SSFRFEVLGLLRGSKLSTIQSA	744	765	5.49e-08	true	H2R3J3_PANTR-744-765	true
A0A1D5QA06_MACMU	SSFRFEVLGLLRGSKLSTIQSA	745	766	5.53e-08	true	A0A1D5QA06_MACMU-745-766	true
A0A1D5QHC3_MACMU	SSFRFEVLGLLRGSKLSTIQSA	744	765	5.53e-08	true	A0A1D5QHC3_MACMU-744-765	true
A0A2I3SA53_PANTR	SSFRFEVLGLLRGSKLSTIQSA	735	756	5.54e-08	true	A0A2I3SA53_PANTR-735-756	true
A0A1D5QVF0_MACMU	SSFRFEVLGLLRGSKLSTIQSA	745	766	5.75e-08	true	A0A1D5QVF0_MACMU-745-766	true
A0A2I3SWZ9_PANTR	SSFRFEVLGLLRGSKLSTIQSA	679	700	5.80e-08	true	A0A2I3SWZ9_PANTR-679-700	true
A0A1D5Q460_MACMU	SSFRFEVLGLLRGSKLSTIQSA	679	700	6.07e-08	true	A0A1D5Q460_MACMU-679-700	true
F1Q223_CANLF	SSFRFEVLGLLRGSKFSTVQSA	744	765	1.02e-07	true	F1Q223_CANLF-744-765	true
E2QUL7_CANLF	SSFRFEVLGLLRGSKFSTVQSA	713	734	1.18e-07	true	E2QUL7_CANLF-713-734	true
Q91ZM0_RAT	SSFRFEVLGLLRGSKLSTIQ	744	763	3.58e-07	true	Q91ZM0_RAT-744-765	true
TRPC4_RAT	SSFRFEVLGLLRGSKLSTIQ	744	763	4.11e-07	true	TRPC4_RAT-744-765	true
Q91ZM1_RAT	SSFRFEVLGLLRGSKLSTIQ	744	763	4.11e-07	true	Q91ZM1_RAT-744-765	true
TRPC4_MOUSE	SSFRFEVLGLLRGSKLSTIQ	744	763	4.12e-07	true	TRPC4_MOUSE-744-765	true
E1C0Y0_CHICK	SSFRFEVLGLLKGSKLSNLQT	743	763	3.46e-06	true	E1C0Y0_CHICK-745-762	true
F6XZZ3_ORNAN	SSFRFEVLGLLKGNKLATLQPS	744	765	3.90e-06	true	false	true
F6TA59_MONDO	SSFRFEVLGLLKGSKLASLRSS	744	765	5.76e-06	true	false	true
F6V6Z5_XENTR	SSFRFEVLGLLKGNKFNIQSS	745	765	9.06e-05	true	false	true
E1C0Y0_CHICK-745-762	FRFEVLGLLKGSKLSNLQ	745	762	0	true	E1C0Y0_CHICK-745-762	false
A0A140T877_BOVIN	FRFEVLGLLRGSKLSTVQ	748	765	2.84e-05	true	A0A140T877_BOVIN-746-767	true
