## Supplementary Data 2 for "Census of exposed aggregation-prone regions in proteomes": cluster_1047.csv

ID	sequence	start	stop	p-value	conserved	ID_EAR	TM	low_complexity
A0A096MIS7_RAT-441-458	TMNSEAFSGLKIEKHFSA	441	458	0	true	A0A096MIS7_RAT-441-458	false
TDRD3_RAT	TMNSEAFSGLKIEKHFSA	460	477	1.03e-06	true	TDRD3_RAT-460-477	false
TDRD3_MOUSE	TMNSEAVSGLKIEKHFS	553	569	9.37e-06	true	TDRD3_MOUSE-553-570	false
F7FJN3_MACMU	TINNEAFSGIKIEKHFN	554	570	5.15e-05	true	F7FJN3_MACMU-554-571	false
K7D4N2_PANTR	TINNEAFSGIKIEKHFN	553	569	5.43e-05	true	K7D4N2_PANTR-553-570	false
A0A2I3SXW4_PANTR	TINNEAFSGIKIEKHFN	534	550	5.44e-05	true	A0A2I3SXW4_PANTR-534-551	false
F7HF36_MACMU	TINNEAFSGIKIEKHFN	553	569	5.48e-05	true	F7HF36_MACMU-553-570	false
H2Q7M4_PANTR	TINNEAFSGIKIEKHFN	553	569	5.56e-05	true	H2Q7M4_PANTR-553-570	false
A0A3Q1MN67_BOVIN	TINNEAFSGVKIEKHFN	506	522	6.11e-05	true	A0A3Q1MN67_BOVIN-506-523	false
TDRD3_HUMAN	TINNEAFSGIKIEKHFN	460	476	6.43e-05	true	TDRD3_HUMAN-460-477	false
F7HF34_MACMU	TINNEAFSGIKIEKHFN	342	358	7.20e-05	true	F7HF34_MACMU-342-359	false
A0A3Q1MDB3_BOVIN	TINNEAFSGVKIEKHFN	524	540	7.22e-05	true	A0A3Q1MDB3_BOVIN-524-541	false
A0A3Q1M8A8_BOVIN	TINNEAFSGVKIEKHFN	553	569	7.48e-05	true	A0A3Q1M8A8_BOVIN-553-570	false
TDRD3_BOVIN	TINNEAFSGVKIEKHFN	531	547	7.67e-05	true	TDRD3_BOVIN-531-548	false
G3X6R8_BOVIN	TINNEAFSGVKIEKHFN	531	547	7.67e-05	true	G3X6R8_BOVIN-531-548	false
A0A3Q1MXG6_BOVIN	TINNEAFSGVKIEKHFN	460	476	9.40e-05	true	A0A3Q1MXG6_BOVIN-460-477	false
