## Supplementary Data 2 for "Census of exposed aggregation-prone regions in proteomes": cluster_1048.csv

ID	sequence	start	stop	p-value	conserved	ID_EAR	TM	low_complexity
PPE34_MYCTU-304-360	GTGNFGIGNSGTSYNTGIGNTGQANTGFFNAGIANTGIGNTGNYNTGSFNLGSFNTG	304	360	0	true	PPE34_MYCTU-304-360	false
I6Y7L4_MYCTU	GTGNWGIGNSGNSYNTGFGNSGDANTGFFNSGIANTGVGNAGNYNTGSYNPGNSNTG	321	377	1.98e-16	true	I6Y7L4_MYCTU-325-385	false
Q6MWX8_MYCTU	GTGNFGIGNSGRFNTGIGNSGTASTGLFNAGSFSTGIANTGDYNTGSFNAGDTNTG	915	970	4.80e-14	true	Q6MWX8_MYCTU-919-953	false
Q6MX49_MYCTU	GTANFGIANSGSFNTGLGNTGSTNTGLFNPGNVNTGVGNTGSINTGSINTGSFNTG	1508	1563	3.54e-13	true	Q6MX49_MYCTU-1510-1535	false
PPE54_MYCTU	GTGNWGVFNSGSYNTGIGNSGIASTGLFNAGGFNTGVVNAGSYNTGSFNAGEANTG	324	379	1.11e-12	true	false	false
Q6MWX9_MYCTU	GTGNWGLFNSGSYNTGIGNSGTGSTGLFNAGSFNTGLANAGSYNTGSLNAGNTNTG	1526	1581	1.40e-11	true	Q6MWX9_MYCTU-1530-1616	false
Q6MX48_MYCTU	GTGNFGLGNTGSTNTGWFNTGDVNTGGFNPGSYNTGNFNTGNYNTGSFNAGNYNTG	318	373	3.46e-11	true	Q6MX48_MYCTU-332-361	false
PPE24_MYCTU	GNGNFGIGNSGNFNTGGWNSGHGNTGFFNAGSFNTGMLDVGNANTGSLNTGSYNMG	337	392	1.50e-10	true	PPE24_MYCTU-341-391	false
Q79FI8_MYCTU	GNGNFGIGNSGNFSTGLFNPGHGNTGFLNAGSFNTGMFDVGNANTGSFNVGHYNFG	335	390	2.40e-10	true	false	false
Q79FF3_MYCTU	FGNSGDGNSGFLNAGDVNSGVGNAGDVNTGLGNSGNINTGGFNPGTLNTG	187	236	1.60e-06	true	Q79FF3_MYCTU-178-244	false
PPE62_MYCTU	NAGSINTGNFNSGQGNTGDFNAGVRNTGWSNSGLTNTGAFNAGSLNTG	437	484	1.53e-07	true	PPE62_MYCTU-436-534	false
PPE40_MYCTU	NTGFGNSGAGNTGFFNAGDSNTGFANAGNVNTGFFNGGDINTG	449	491	8.62e-08	true	PPE40_MYCTU-443-527	false
Q6MWW0_MYCTU	NTGLGNAGELNTGFGNAGFVNTGFDNSGNVNTGNGNSGNINTGSWNAGNVNTG	405	457	3.90e-08	true	false	false
PPE12_MYCTU	NTGFGNSGFINTGFGNALSVNTGFGNSGQANTGIGNAGDFNTGNFNGGIINTG	414	466	6.02e-08	true	false	false
Q6MX04_MYCTU	SGGFNVGFYNSGAGTVGIANSGLQTTGIANSGTLNTGVANTGDHSSGGFNQGSDQSG	529	585	9.54e-05	true	Q6MX04_MYCTU-479-589	false
PPE13_MYCTU	GVGNFLGIGNIGNNNVGSGNTGDYNFGIGNIGNANLGNGNIGNANLGSGNAGFFNFG	207	263	5.77e-05	true	PPE13_MYCTU-210-298	false
PPE16_MYCTU	NLGNGNTGNANLGSGNTGQANLGSGNTGFFNFGSGNTANTNFGSGNLGNLNLG	215	267	4.82e-05	true	PPE16_MYCTU-216-267	false
PPE21_MYCTU	GTTNTGIGNSGGNLVTGSMGLFNSGHTNTGSFNAGSMNTGDFNSGNVNTGYFNSGNINTG	479	538	4.27e-07	true	PPE21_MYCTU-435-526	false
Q9VUD8_DROME	GIPNHGIPNPGIPNHGIPNRGIPNDGIPNPGIPNHGIPNPGIPNHGIPNRGIPNDG	93	148	2.43e-06	true	false	false
PPE10_MYCTU	GTGNVGLFNSGSGNIGIGNSGSLNSGIGTSGTINAGLGSAGSLNTSFWNAGMQNA	278	332	2.37e-05	true	false	false
PPE42_MYCTU	GSGNVGVGNIGNDNIGNANIGFGNRGDANIGIGNIGDRNLGIGNTGNWNIG	189	239	3.42e-05	true	false	false
B7PQI4_IXOSC	GHNNPGHGNPGHCNPGIGNPGPGNPGHSNPGQCNPGLGNPGHDNPGHGNPGHHNPA	47	102	6.68e-05	true	false	false
A7SVQ2_NEMVE	TGSLSLGAHNTGSPSLGAHNTDSPSLGAPHNTGSPSLGAHNTGSLSLGAHNTG	61	113	1.05e-04	true	false	false
A7ENY6_SCLS1	GISYSARTYQEGVYNTGTQQQGTYESGAYNAGIQHPGAYAQGAYNTGIQQPG	104	155	1.09e-04	true	false	false
A7T985_NEMVE	TGSLSLGAHNTGSPSLGAHNTDSPSLGAPHNTGSPSLGAHNTGSLSLGAHNTG	130	182	2.18e-04	true	false	false
A8DUW1_NEMVE	GIGTTGISTTGICTTGICTTGIFTTGICTTGICTTGINTTGINTTGIFTTG	192	242	2.30e-04	true	false	false
A0A1B8Y530_XENTR	ETGLIETGLIETGLIETGLIETDLIETGLIETGLIETGLIETG	64	106	8.04e-04	true	false	false
PPE24_MYCTU-341-391	FGIGNSGNFNTGGWNSGHGNTGFFNAGSFNTGMLDVGNANTGSLNTGSYNM	341	391	0	true	PPE24_MYCTU-341-391	false
Q6MWX8_MYCTU	FGIGNSGSFNTGIGNSGTGSTGLFNAGSFNTGVANAGSYNTGSFNAGDTN	2699	2748	8.85e-11	true	Q6MWX8_MYCTU-2699-2734	false
PPE34_MYCTU	FGIGNSGTSYNTGIGNTGQANTGFFNAGIANTGIGNTGNYNTGSFNLGSFN	308	358	1.18e-09	true	PPE34_MYCTU-304-360	false
A7SWF2_NEMVE	YRIGRLVVGDYRTGRLVVGYYRIGRLVVGDYRIGRLVVGNYRSGRLVVGDYRI	29	81	9.39e-06	true	false	false
Q6MWX8_MYCTU-2699-2734	FGIGNSGSFNTGIGNSGTGSTGLFNAGSFNTGVANA	2699	2734	0	true	Q6MWX8_MYCTU-2699-2734	false
I6Y7L4_MYCTU	GIGNSGTGNVGIGNTGTGNTGIGNSGNYNTGLLNA	2683	2717	1.45e-06	true	I6Y7L4_MYCTU-2682-2721	false
Q6MX48_MYCTU	NPGSYNTGSVNTGSVNTGGFNAGNYNTGYFN	776	806	7.09e-04	true	Q6MX48_MYCTU-779-806	false
