## Supplementary Data 2 for "Census of exposed aggregation-prone regions in proteomes": cluster_1049.csv

ID	sequence	start	stop	p-value	conserved	ID_EAR	TM	low_complexity
Q6DIC6_MOUSE-1861-1929	FGAGLVTSDGFAGNLGTNTGFGGTLGTGAGFSVSLNNGNGFGNGPNASFNRGLNTIIGFGSGSNTSNGF	1861	1929	0	true	Q6DIC6_MOUSE-1861-1929	false
M0R5Z6_RAT	FGGGLVTSDGFAGDLGTNTGFSGTLGTGAGFSVSLSTGNGFGSGPNASFDRGLNTIIGFGGDSNTSSGF	968	1036	6.72e-24	true	M0R5Z6_RAT-978-1008	false
TROP_HUMAN	FGNGLSTNAGFGGGLNTSAGFGGGLGTSAGFSGGLSTSSGFDGGLGTSAGFGGGPGTSTGFGGGLGTSAGF	1199	1269	2.23e-06	true	TROP_HUMAN-1197-1219	false
K7B4B1_PANTR	FGNGLSTSAGFGGGLNTSAGFGGGLGTSAGFSGGLSTSSGFDGGLGTSAGFGGGPGTSTGFGGGLGTSAGF	1199	1269	6.09e-07	true	K7B4B1_PANTR-1197-1219	false
A0A2I3T9Y5_PANTR	FGNGLSTSAGFGGGLNTSAGFGGGLGTSAGFSGGLSTSSGFDGGLGTSAGFGGGPGTSTGFGGGLGTSAGF	1159	1229	6.33e-07	true	A0A2I3T9Y5_PANTR-1157-1179	false
A0A2I3T9G1_PANTR	FGNGLSTSAGFGGGLNTSAGFGGGLGTSAGFSGGLSTSSGFDGGLGTSAGFGGGPGTSTGFGGGLGTSAGF	802	872	2.01e-07	true	A0A2I3T9G1_PANTR-800-822	false
F6VC03_MACMU	FGNGLSTSAGFGGGLNTSAGFGGGLGTSAGFSGDLSTSSGFDGGLGTSAGFSGGPGTSTGFGGGLGTSAGF	1159	1229	1.43e-07	true	F6VC03_MACMU-1157-1179	false
F6VBW8_MACMU	FGNGLSTSAGFGGGLNTSAGFGGGLGTSAGFSGDLSTSSGFDGGLGTSAGFSGGPGTSTGFGGGLGTSAGF	1195	1265	1.35e-07	true	F6VBW8_MACMU-1193-1215	false
F7HFL5_MACMU	FGNGLSTSAGFGGGLNTSAGFGGGLGTSAGFSGDLSTSSGFDGGLGTSAGFSGGPGTSTGFGGGLGTSAGF	798	868	5.55e-08	true	F7HFL5_MACMU-796-818	false
A0A1B8Y927_XENTR	FRCPLSTLFGFRCPLSVRFGFRCPLSTLFGFRCPLSARFGFRCPLSASFGFRCPLSTLFGFRCPLSTLFGF	43	113	4.57e-05	true	false	false
