## Supplementary Data 2 for "Census of exposed aggregation-prone regions in proteomes": cluster_1050.csv

ID	sequence	start	stop	p-value	conserved	ID_EAR	TM	low_complexity
E1BEV8_BOVIN-21-38	GSENNYSGQSTSSVIRSN	21	38	0	true	E1BEV8_BOVIN-21-38	false
F7FUU4_MONDO	GSENNYSGQSTGSVIRSN	21	38	2.65e-05	true	F7FUU4_MONDO-21-38	false
HEY2_HUMAN	GSENNYSGQSTSSVIRLN	21	38	3.02e-05	true	HEY2_HUMAN-21-38	false
H2QTP5_PANTR	GSENNYSGQSTSSVIRLN	21	38	3.02e-05	true	H2QTP5_PANTR-21-38	false
F7ADD7_ORNAN	GSENNYSGRSTGSVIRSD	21	38	4.22e-05	true	false	false
F6UN71_XENTR	GSENNYSGHSSGSLIRSN	21	38	1.05e-04	true	F6UN71_XENTR-21-38	false
A0A1D5PW12_CHICK	GSENNYCGQSHSSVLRPN	21	38	1.13e-04	true	false	false
G3V7S6_RAT	GSENNYSGHSASSVMRSN	21	38	2.05e-04	true	G3V7S6_RAT-21-38	false
HEY2_MOUSE	GSENNYPGHATSSVMRSN	21	38	2.32e-04	true	false	false
HEY2_DANRE	GSENNYSGQSNGSFIR	21	36	3.06e-04	true	false	false
