## Supplementary Data 2 for "Census of exposed aggregation-prone regions in proteomes": cluster_1051.csv

ID	sequence	start	stop	p-value	conserved	ID_EAR	TM	low_complexity
EPC2_XENTR-558-608	SAALLNTSKNGITVTGGITEEQFQTHQQQLVQMQRQQLAQLQQKQQSQQSL	558	608	0	true	EPC2_XENTR-558-608	false
EPC2_MOUSE	SVALLNTSKNGISVTGGITEEQFQTHQQQLVQMQRQQLAQL	562	602	2.78e-11	true	EPC2_MOUSE-558-595	false
F7E3J3_XENTR	SAALLNTSKNGITVTGGITEEQFQTH	465	490	3.59e-11	true	F7E3J3_XENTR-465-515	false
D4ADG5_RAT	SVALLNTSKNGISVTGGITEEQFQTH	562	587	2.13e-10	true	D4ADG5_RAT-558-595	false
E1C8I3_CHICK	SVALLNTSKNGISVTGGITEEQFQTH	561	586	2.21e-10	true	E1C8I3_CHICK-557-594	false
K7BBT4_PANTR	SVALLNTSKNGISVTGGITEEQFQTH	561	586	2.33e-10	true	K7BBT4_PANTR-557-594	false
G7N818_MACMU	SVALLNTSKNGISVTGGITEEQFQTH	561	586	2.33e-10	true	G7N818_MACMU-557-594	false
EPC2_HUMAN	SVALLNTSKNGISVTGGITEEQFQTH	561	586	2.33e-10	true	EPC2_HUMAN-557-594	false
F7CHR9_ORNAN	SVALLNTSKNGISVTGGITEEQFQTH	490	515	2.48e-10	true	false	false
F7DWV5_MONDO	SVALLNTSKNGISVTGGITEEQFQTH	561	586	2.50e-10	true	F7DWV5_MONDO-557-594	false
F1PWF1_CANLF	SVALLNTSKNGISVTGGITEEQFQTH	490	515	2.76e-10	true	F1PWF1_CANLF-486-523	false
E1BDZ8_BOVIN	SVALLNTSKNGISVSGGITEEQFQTH	561	586	6.03e-10	true	E1BDZ8_BOVIN-557-594	false
A0A3Q1MPA3_BOVIN	SVALLNTSKNGISVSGGITEEQFQTH	497	522	6.09e-10	true	A0A3Q1MPA3_BOVIN-493-530	false
F1RDZ9_DANRE	SVSGGFTEEQFQSHQQQLVHMHK	554	576	2.88e-06	true	false	false
C3ZGX7_BRAFL	ISAEQFHDHQQELVKMQKQQLA	543	564	6.69e-05	true	false	false
Q8ABS3_BACTN	LVTSIGGMTVAIGGIYKESFENLDEYVRLRRKQLEKIRQ	185	223	4.31e-04	true	false	false
A0A0R4ICZ3_DANRE	AFTAEQYQQHQEQLALMQKQQLEQIQHQANNSASSQSL	579	616	5.30e-04	true	A0A0R4ICZ3_DANRE-585-606	false
A0A3Q1MPA3_BOVIN-493-530	VSVASVALLNTSKNGISVSGGITEEQFQTHQQQLVQMQ	493	530	0	true	A0A3Q1MPA3_BOVIN-493-530	false
EPC2_XENTR	VKRVSAALLNTSKNGITVTGGITEEQFQTH	554	583	2.33e-09	true	EPC2_XENTR-558-608	false
