## Supplementary Data 2 for "Census of exposed aggregation-prone regions in proteomes": cluster_1052.csv

ID	sequence	start	stop	p-value	conserved	ID_EAR	TM	low_complexity
A0A3Q1LF99_BOVIN-384-400	VGVAVGAGEKLRLSAHT	384	400	0	true	A0A3Q1LF99_BOVIN-384-400	false
A0A3Q1MQ46_BOVIN	VGVAVGAGEKLRLSAHT	418	434	6.47e-06	true	A0A3Q1MQ46_BOVIN-418-434	false
E1BAT5_BOVIN	VGVAVGAGEKLRLSAHT	392	408	6.47e-06	true	E1BAT5_BOVIN-392-408	false
J9PAS0_CANLF	VGVTVGTGEKLRLSAHT	416	432	5.36e-05	true	false	false
E2R4E8_CANLF	VGVTVGTGEKLRLSAHT	383	399	5.36e-05	true	false	false
E9Q4F8_MOUSE	VSVSIGAGEKLRLSAHT	437	453	8.93e-05	true	E9Q4F8_MOUSE-437-453	false
ANR11_MOUSE	VSVSIGAGEKLRLSAHT	416	432	8.93e-05	true	ANR11_MOUSE-416-432	false
F7H0T3_MACMU	VTVGAGEKLRLSAHT	419	433	2.23e-04	true	F7H0T3_MACMU-417-433	false
D3ZSU6_RAT	VSASIGAGEKLRLSAHT	382	398	2.57e-04	true	D3ZSU6_RAT-382-398	false
ANR11_HUMAN	VTVGTGEKLRLSAHT	418	432	6.42e-04	true	false	false
A0A2I3TR65_PANTR	VTVGTGEKLRLSAHT	365	379	6.42e-04	true	false	false
H2R9Z3_PANTR	VTVGTGEKLRLSAHT	345	359	6.42e-04	true	false	false
A0A2R8Y438_HUMAN	VTVGTGEKLRLSAHT	293	307	6.61e-04	true	false	false
