## Supplementary Data 2 for "Census of exposed aggregation-prone regions in proteomes": cluster_1053.csv

ID	sequence	start	stop	p-value	conserved	ID_EAR	TM	low_complexity
M9PBJ7_DROME-362-433	FQQIQEGRLAAEQQQQHHLMAQAQAQAAAAHAAAQAQAQLQQQQQQAAAAAAAAAHAAQQAQQAAQQAQAQQ	362	433	0	true	M9PBJ7_DROME-362-433	false
Q9W002_DROME	FQQIQEGRLAAEQQQQHHLM	362	381	4.94e-08	true	Q9W002_DROME-362-433	false
M9PH19_DROME	FQQIQEGRLAAEQQQQHHLM	362	381	4.98e-08	true	M9PH19_DROME-362-433	false
Q7KV90_DROME	FQQIQEGRLAAEQQQQHHLM	362	381	5.76e-08	true	Q7KV90_DROME-362-433	false
Q7KV88_DROME	FQQIQEGRLAAEQQQQHHLM	362	381	5.86e-08	true	Q7KV88_DROME-362-433	false
Q7KV89_DROME	FQQIQEGRLAAEQQQQHHLM	362	381	5.86e-08	true	Q7KV89_DROME-362-433	false
