## Supplementary Data 2 for "Census of exposed aggregation-prone regions in proteomes": cluster_1054.csv

ID	sequence	start	stop	p-value	conserved	ID_EAR	TM	low_complexity
H2TYH6_TAKRU-247-267	KVNGNQNTLGGQVTGAAAIEL	247	267	0	true	H2TYH6_TAKRU-247-267	false
A0A2R8QDZ7_DANRE	KMNGLQTLGGQVTGTAALEL	291	310	3.33e-05	true	A0A2R8QDZ7_DANRE-293-310	false
A0A0R4IUG8_DANRE	KMNGLQTLGGQVTGTAALEL	247	266	3.46e-05	true	A0A0R4IUG8_DANRE-249-266	false
A0A2R8QKH2_DANRE	KMNGLQTLGGQVTGTAALEL	247	266	3.49e-05	true	A0A2R8QKH2_DANRE-249-266	false
Q5TZI3_DANRE	KMNGLQTLGGQVTGTAALEL	247	266	3.55e-05	true	Q5TZI3_DANRE-249-266	false
A0A286YBC8_DANRE	KMNGLQTLGGQVTGTAALEL	246	265	3.69e-05	true	A0A286YBC8_DANRE-248-265	false
A0A0R4IUG8_DANRE-249-266	NGLQTLGGQVTGTAALEL	249	266	0	true	A0A0R4IUG8_DANRE-249-266	false
H2TYH6_TAKRU	NGNQNTLGGQVTGAAAIEL	249	267	1.07e-04	true	H2TYH6_TAKRU-247-267	false
F1RDT1_DANRE	NGLQPLGGPVTSNAALEL	283	300	1.26e-04	true	false	false
