## Supplementary Data 2 for "Census of exposed aggregation-prone regions in proteomes": cluster_1055.csv

ID	sequence	start	stop	p-value	conserved	ID_EAR	TM	low_complexity
F1R408_DANRE-39-76	QHYNVIMGDHMHYAGGNINANNGIRHSMATGNNINGGI	39	76	0	true	F1R408_DANRE-39-76	false
CITE2_XENTR	QHTFNSLMGEHMHYGPGNINANNSIRHAIVTGNVNGG	41	77	3.01e-11	true	false	false
F7GL91_MACMU	FNALMGEHIHYGAGNMNATSGIRHAMGPGTVNGG	48	81	3.62e-09	true	F7GL91_MACMU-45-73	false
F6VSF3_MONDO	FNALMGEHIHYGAGNMNATSGIRHAMGPGTVNGG	48	81	4.00e-09	true	false	false
Q99MA1_RAT	FNALMGEHIHYGAGNMNATSGIRHAMGPGTVNGG	48	81	4.77e-09	true	Q99MA1_RAT-45-73	false
CITE2_HUMAN	FNALMGEHIHYGAGNMNATSGIRHAMGPGTVNGG	48	81	4.80e-09	true	CITE2_HUMAN-45-73	false
CITE2_MOUSE	FNALMGEHIHYGAGNMNATSGIRHAMGPGTVNGG	48	81	4.85e-09	true	CITE2_MOUSE-45-73	false
A0A1D5QCE4_MACMU	FNALMGEHIHYGAGNMNATSGIRHAMGPGTVNGG	48	81	4.89e-09	true	A0A1D5QCE4_MACMU-45-73	false
A0A0A0MTM3_HUMAN	FNALMGEHIHYGAGNMNATSGIRHAMGPGTVNGG	53	86	5.12e-09	true	A0A0A0MTM3_HUMAN-50-78	false
A0A2I3SY88_PANTR	FNALMGEHIHYGAGNMNATSGIRHAMGPGTVNGG	53	86	5.21e-09	true	A0A2I3SY88_PANTR-50-78	false
A0A1D5QPF9_MACMU	FNALMGEHIHYGAGNMNATSGIRHAMGPGTVNGG	53	86	5.21e-09	true	A0A1D5QPF9_MACMU-50-78	false
J9JHR0_CANLF	FNALMGEHIHYGAGSMNATSGIRHAMGPGTVNGG	48	81	1.34e-08	true	J9JHR0_CANLF-45-73	false
CITE2_BOVIN	FNALMGEHIHYGASNMNASSGIRHAMGPGTVNGG	48	81	1.51e-08	true	CITE2_BOVIN-45-73	false
Q9DDW4_CHICK	FSALMGDHIHYGAGNMNASGGVRHAM	49	74	2.65e-07	true	Q9DDW4_CHICK-51-75	false
A0A0A0MTM3_HUMAN-50-78	QHAFNALMGEHIHYGAGNMNATSGIRHAM	50	78	0	true	A0A0A0MTM3_HUMAN-50-78	false
F6VSF3_MONDO	AFNALMGEHIHYGAGNMNATSGIRHAM	47	73	5.41e-13	true	F6VSF3_MONDO-41-73	false
F1R408_DANRE	QHYNVIMGDHMHYAGGNINANNGIRHSM	39	66	4.39e-08	true	F1R408_DANRE-39-76	false
Q9DDW4_CHICK-51-75	ALMGDHIHYGAGNMNASGGVRHAMG	51	75	0	true	Q9DDW4_CHICK-51-75	false
F6VSF3_MONDO-41-73	QQQQQHAFNALMGEHIHYGAGNMNATSGIRHAM	41	73	0	true	F6VSF3_MONDO-41-73	false
