## Supplementary Data 2 for "Census of exposed aggregation-prone regions in proteomes": cluster_1056.csv

ID	sequence	start	stop	p-value	conserved	ID_EAR	TM	low_complexity
A0A0G2K2W6_RAT-995-1024	LLNQILSSSVESSNKGKVQSKLHNTVSSLA	995	1024	0	true	A0A0G2K2W6_RAT-995-1024	false
E2RS85_CANLF	LLNQILSSSVESSNKGKVQSKLHNTVSSLA	997	1026	2.55e-11	true	E2RS85_CANLF-997-1026	false
J9NZF7_CANLF	LLNQILSSSVESSNKGKVQSKLHNTVSSLA	997	1026	2.55e-11	true	J9NZF7_CANLF-997-1026	false
D3ZKH4_RAT	LLNQILSSSVESSNKGKVQSKLHNTVSSLA	995	1024	2.57e-11	true	D3ZKH4_RAT-995-1024	false
ASH1L_HUMAN	LLNQILSSSVESSNKGKVQSKLHNTVSSLA	997	1026	2.62e-11	true	ASH1L_HUMAN-997-1026	false
E1BGA4_BOVIN	LLNQILSSSVESSNKGKVQSKLHNTVSSLA	997	1026	2.66e-11	true	E1BGA4_BOVIN-997-1026	false
A0A2I3S930_PANTR	LLNQILSSSVESSNKGKVQSKLHNTVSSLA	997	1026	2.71e-11	true	A0A2I3S930_PANTR-997-1026	false
H2Q081_PANTR	LLNQILSSSVESSNKGKVQSKLHNTVSSLA	997	1026	2.73e-11	true	H2Q081_PANTR-997-1026	false
ASH1L_MOUSE	LLNQILSSSVESSNKGKVQSKLHNTVSSLA	995	1024	2.73e-11	true	ASH1L_MOUSE-995-1024	false
A0A2I3TAK2_PANTR	LLNQILSSSVESSNKGKVQSKLHNTVSSLA	990	1019	2.73e-11	true	A0A2I3TAK2_PANTR-990-1019	false
A0A3Q1M5X3_BOVIN	LLNQILSSSVESSNKGKVQSKLHNTVSSLA	813	842	2.77e-11	true	A0A3Q1M5X3_BOVIN-813-842	false
F6Y040_MONDO	LLNQILSSSVESSNKGKVQSKLHNTVSTLA	997	1026	4.63e-11	true	F6Y040_MONDO-997-1026	false
H9L0M3_CHICK	LLNQILSSTVEPNNKGKVQSKLHNTVSTLA	1054	1083	4.09e-10	true	false	false
H9FX47_MACMU	LLNQILSSSVESSNKGKVQSKLNTVSSLA	997	1025	1.37e-09	true	false	false
A0A1D5RG32_MACMU	LLNQILSSSVESSNKGKVQSKLNTVSSLA	988	1016	1.37e-09	true	false	false
