## Supplementary Data 2 for "Census of exposed aggregation-prone regions in proteomes": cluster_1057.csv

ID	sequence	start	stop	p-value	conserved	ID_EAR	TM	low_complexity
A0A1D5QAN9_MACMU-287-317	QELELSRKLLNQSEGSRETLLHQVEELRAQL	287	317	0	true	A0A1D5QAN9_MACMU-287-317	false
F7BJN4_MACMU	QELELSRKLLNQSEGSRETLLHQVEELRAQL	287	317	4.05e-12	true	false	false
F6TKI6_MACMU	QELELSRKLLNQSEGSRETLLHQVEELRAQL	287	317	5.76e-12	true	F6TKI6_MACMU-287-317	true
A0A1D5R979_MACMU	QELELSRKLLNQSEGSRETLLHQVEELRAQL	287	317	5.90e-12	true	A0A1D5R979_MACMU-287-317	true
H0YIZ9_HUMAN	QELELSRRLLNQSEGSRETLLHQVEELRTQL	165	195	1.61e-11	true	false	false
A0A2I3TNS1_PANTR	QELELSRRLLNQSEGSRETLLHQVEELRTQL	286	316	2.85e-11	true	A0A2I3TNS1_PANTR-286-316	false
E1BP64_BOVIN	QELELSRRLLNQSEGSRETLLHQVEELRTQL	286	316	3.31e-11	true	E1BP64_BOVIN-286-316	false
A0A3Q1M4L1_BOVIN	QELELSRRLLNQSEGSRETLLHQVEELRTQL	286	316	3.32e-11	true	A0A3Q1M4L1_BOVIN-286-316	false
A0A2J8PKG7_PANTR	QELELSRRLLNQSEGSRETLLHQVEELRTQL	286	316	3.36e-11	true	A0A2J8PKG7_PANTR-286-316	false
CE128_HUMAN	QELELSRRLLNQSEGSRETLLHQVEELRTQL	286	316	3.42e-11	true	CE128_HUMAN-286-316	false
E2RR71_CANLF	QELEVSRRLLNQSEGSRETLLHQVEELRMQL	286	316	8.73e-11	true	E2RR71_CANLF-286-316	false
CE128_MOUSE	QELEISRRLLSQSESNRETLLHQVEELRTQL	285	315	2.90e-09	true	false	false
F6Y4U0_ORNAN	QELQLSRKWLDQSEGSRETLLLQIEHLRSQL	41	71	6.76e-09	true	false	false
E1C8L5_CHICK	QELEQSRKKLNQSESNREALLHQIEEIRSQL	287	317	2.19e-08	true	false	false
F6R5G9_MONDO	QELETSRRMLAQSECSRESLLLQMEDLRVQL	282	312	2.53e-06	true	false	false
F6XB34_XENTR	RKRLDQTEGSREALLCQVEDLRTQL	38	62	1.25e-05	true	false	false
F6V5E8_CIOIN	ELEATRRRLEQSEGGREALISQIGELRA	289	316	4.29e-05	true	false	false
