## Supplementary Data 2 for "Census of exposed aggregation-prone regions in proteomes": cluster_1058.csv

ID	sequence	start	stop	p-value	conserved	ID_EAR	TM	low_complexity
A0A2R8RIL8_DANRE-29-46	LKYVDDIERGNTIKKLNI	29	46	0	true	A0A2R8RIL8_DANRE-29-46	false
A2CEC4_DANRE	LKYVDDIERGNTIKKLNI	37	54	5.44e-07	true	A2CEC4_DANRE-37-54	false
E9QCJ6_DANRE	LKYVDDIERGNTIKKLNI	37	54	1.62e-06	true	E9QCJ6_DANRE-37-54	false
A2CEC3_DANRE	LKYVDDIERGNTIKKLNI	37	54	1.68e-06	true	A2CEC3_DANRE-37-54	false
F1PAA6_CANLF	LKYVDDIQKGNTIKKLNI	46	63	7.21e-06	true	false	false
F1NA35_CHICK	LKYVDDIQKGNTIKKLNI	46	63	7.21e-06	true	false	false
A0A1D5PTB7_CHICK	LKYVDDIQKGNTIKKLNI	43	60	7.21e-06	true	false	false
F6Z1M2_MONDO	LKYVDDIQKGNTIKKLNI	46	63	7.21e-06	true	false	false
A0A1D5PUN7_CHICK	LKYVDDIQKGNTIKKLNI	46	63	7.22e-06	true	false	false
A0A1D5PAA6_CHICK	LKYVDDIQKGNTIKKLNI	46	63	7.23e-06	true	false	false
A0A1D5PIF7_CHICK	LKYVDDIQKGNTIKKLNI	46	63	7.23e-06	true	false	false
KANK1_HUMAN	LKYVDDIQKGNTIKRLNI	46	63	1.36e-05	true	false	false
F7GTI0_MACMU	LKYVDDIQKGNTIKRLNI	46	63	1.36e-05	true	false	false
F7BKU4_MACMU	LKYVDDIQKGNTIKRLNI	44	61	1.36e-05	true	false	false
H2R2A1_PANTR	LKYVDDIQKGNTIKRLNI	39	56	1.36e-05	true	false	false
H2RF67_PANTR	LKYVDDIQKGNTIKRLNI	29	46	1.36e-05	true	false	false
A0A3Q1LV62_BOVIN	LKYVDDIQKGNTIKKVNI	75	92	1.61e-05	true	false	false
E9Q238_MOUSE	VKYVDDIQKGNTIKKLNI	46	63	1.61e-05	true	false	false
D4AE58_RAT	VKYVDDIQKGNTIKKLNI	44	61	1.61e-05	true	false	false
A0A3Q1LWI4_BOVIN	LKYVDDIQKGNTIKKVNI	46	63	1.61e-05	true	false	false
F1N1B8_BOVIN	LKYVDDIQKGNTIKKVNI	46	63	1.61e-05	true	false	false
A0A3Q1MR91_BOVIN	LKYVDDIQKGNTIKKVNI	46	63	1.62e-05	true	false	false
E9Q944_MOUSE	VKYVDDIQKGNTIKKLNI	74	91	1.62e-05	true	false	false
H2UTB3_TAKRU	LKYVNDIERGNTIKKLSI	43	60	1.68e-05	true	false	false
H2UTB2_TAKRU	LKYVNDIERGNTIKKLSI	43	60	1.68e-05	true	false	false
F7EMI7_MONDO	LKYVDDIEKGNTIKRIHI	41	58	4.38e-05	true	F7EMI7_MONDO-41-58	false
A0A3B5KMC4_TAKRU	LKYVDDIEKGNTIKRVHI	40	57	5.20e-05	true	A0A3B5KMC4_TAKRU-40-57	false
E7F3U4_DANRE	LKYVDDIEKGNTIKRVHI	40	57	5.82e-05	true	E7F3U4_DANRE-40-57	false
A0A3Q1MT12_BOVIN	LKYVDDIEKGNTIKRIPI	40	57	8.64e-05	true	false	false
F6QKN4_BOVIN	LKYVDDIEKGNTIKRIPI	35	52	8.64e-05	true	false	false
KANK4_HUMAN	LKYVDDIEKGNTIKRIPI	40	57	8.65e-05	true	false	false
H2R912_PANTR	LKYVDDIEKGNTIKRIPI	40	57	8.65e-05	true	false	false
A0A3Q2U9Y8_CHICK	LKYVDDIEKGNTIRRVHI	40	57	9.91e-05	true	A0A3Q2U9Y8_CHICK-40-57	false
E1C250_CHICK	LKYVDDIEKGNTIRRVHI	40	57	9.91e-05	true	E1C250_CHICK-40-57	false
J9NY97_CANLF	LKYVDDIEKGNTIRRIPI	40	57	1.62e-04	true	false	false
F1PPN8_CANLF	LKYVDDIEKGNTIRRIPI	35	52	1.63e-04	true	false	false
F6ZS59_MONDO	LKYVDDIEKGHTMKRVNV	47	64	1.69e-04	true	F6ZS59_MONDO-47-64	false
F6YFI9_MONDO	LKYVDDIEKGHTMKRVNV	47	64	1.69e-04	true	F6YFI9_MONDO-47-64	false
H2TTX8_TAKRU	LKYVNDIEKGNTIKKVAV	46	63	2.41e-04	true	false	false
H2TTX7_TAKRU	LKYVNDIEKGNTIKKVAV	47	64	2.42e-04	true	false	false
A0A3B5JVW1_TAKRU	LKYVNDIEKGNTIKKVAV	47	64	2.43e-04	true	false	false
KANK2_DANRE	LKYVNDIEKGNTIKKVPV	50	67	2.72e-04	true	false	false
KANK4_MOUSE	LKYVDDIEKGHTIKRIPI	40	57	3.32e-04	true	false	false
D4A6X3_RAT	LKYVDDIEKGHTIKRIPI	40	57	3.32e-04	true	false	false
F7DFL1_XENTR	LKYVEDIQKGNTIKKVSL	54	71	4.67e-04	true	false	false
F7DFI8_XENTR	LKYVEDIQKGNTIKKVSL	54	71	5.04e-04	true	false	false
F6YAD6_ORNAN	LKYVDDIEKGHTIKRVAV	49	66	5.23e-04	true	F6YAD6_ORNAN-49-66	false
F6QEM5_XENTR	LKYVHDIEKGNTIKRIHI	16	33	5.69e-04	true	false	false
F7CTU3_XENTR	LKYVDDIEKGHTIKRVPV	45	62	5.98e-04	true	false	false
