## Supplementary Data 2 for "Census of exposed aggregation-prone regions in proteomes": cluster_1059.csv

ID	sequence	start	stop	p-value	conserved	ID_EAR	TM	low_complexity
A0A1D5Q433_MACMU-837-859	SVEMMNVESKGMRDQRLDLQRRA	837	859	0	true	A0A1D5Q433_MACMU-837-859	false
E2RGN7_CANLF	SVEMMNVESKGMRDQRLDLQRRA	837	859	1.77e-09	true	E2RGN7_CANLF-837-859	false
H2Q0N1_PANTR	SVEMMNVESKGMRDQRLDLQRRA	837	859	4.15e-09	true	H2Q0N1_PANTR-837-859	false
RC3H1_HUMAN	SVEMMNVESKGMRDQRLDLQRRA	837	859	4.48e-09	true	RC3H1_HUMAN-837-859	false
F6Y0L7_MACMU	SVEMMNVESKGMRDQRLDLQRRA	837	859	4.65e-09	true	F6Y0L7_MACMU-837-859	false
A0A1D5QE10_MACMU	SVEMMNVESKGMRDQRLDLQRRA	837	859	5.26e-09	true	A0A1D5QE10_MACMU-837-859	false
A0A3Q1M2R1_BOVIN	SVEMMNVESKGMRDQRLDLQRRA	837	859	6.21e-09	true	A0A3Q1M2R1_BOVIN-837-859	false
H7BX02_MOUSE	SVEMMNVESKGTREQRLDLQRRA	835	857	5.13e-08	true	H7BX02_MOUSE-835-857	false
RC3H1_MOUSE	SVEMMNVESKGTREQRLDLQRRA	835	857	5.62e-08	true	RC3H1_MOUSE-835-857	false
F6QFM1_ORNAN	SVEMTNADSKGMRDQRLDLQRRA	839	861	1.24e-07	true	F6QFM1_ORNAN-840-857	false
A0A1D5P331_CHICK	SVEMANVDSKAMRDQRLDMQRRA	827	849	1.91e-07	true	false	false
E1BZI9_CHICK	SVEMANVDSKAMRDQRLDMQRRA	827	849	2.00e-07	true	false	false
F6SY20_MONDO	SVEMTNVDSKSVRDQRLELQRRA	836	858	1.68e-06	true	false	false
F7C1X9_XENTR	SVEVANVDSKSLRDQRIELQRRA	841	863	7.26e-06	true	false	false
G4V688_SCHMA	VELMNLENAGLQDRVIDLEKRS	3	24	2.84e-04	true	false	false
F6QFM1_ORNAN-840-857	VEMTNADSKGMRDQRLDL	840	857	0	true	F6QFM1_ORNAN-840-857	false
A0A1D5Q433_MACMU	VEMMNVESKGMRDQRLDL	838	855	1.17e-05	true	A0A1D5Q433_MACMU-837-859	false
