## Supplementary Data 2 for "Census of exposed aggregation-prone regions in proteomes": cluster_1060.csv

ID	sequence	start	stop	p-value	conserved	ID_EAR	TM	low_complexity
A0A087X0R0_HUMAN-695-708	QHLQAAGSGIQNQN	695	708	0	true	A0A087X0R0_HUMAN-695-708	false
H0Y5J3_HUMAN	QHLQAAGSGIQNQN	310	323	4.98e-04	true	H0Y5J3_HUMAN-310-323	false
A0A286YD05_MOUSE	QHLQAAGSGIQNQN	263	276	5.07e-04	true	A0A286YD05_MOUSE-263-276	false
F1P8Q7_CANLF	QHLQAAGSGIQNQN	685	698	5.08e-04	true	F1P8Q7_CANLF-685-698	false
F7BRN8_MACMU	QHLQAAGSGIQNQN	640	653	5.09e-04	true	F7BRN8_MACMU-640-653	false
A0A2I3RRK4_PANTR	QHLQAAGSGIQNQN	685	698	5.12e-04	true	A0A2I3RRK4_PANTR-685-698	false
A0A2I3RKU0_PANTR	QHLQAAGSGIQNQN	669	682	5.12e-04	true	A0A2I3RKU0_PANTR-669-682	false
F8W8R6_HUMAN	QHLQAAGSGIQNQN	650	663	5.12e-04	true	F8W8R6_HUMAN-650-663	false
F5H5V6_HUMAN	QHLQAAGSGIQNQN	616	629	5.14e-04	true	F5H5V6_HUMAN-616-629	false
F1MV76_BOVIN	QHLQAAGSGIQNQN	685	698	5.16e-04	true	F1MV76_BOVIN-685-698	false
H0Y6I7_HUMAN	QHLQAAGSGIQNQN	265	278	5.19e-04	true	H0Y6I7_HUMAN-265-278	false
G3N2E9_BOVIN	QHLQAAGSGIQNQN	719	732	5.19e-04	true	G3N2E9_BOVIN-719-732	false
A0A2I3TI41_PANTR	QHLQAAGSGIQNQN	674	687	5.20e-04	true	A0A2I3TI41_PANTR-674-687	false
A0A3Q1LR14_BOVIN	QHLQAAGSGIQNQN	674	687	5.20e-04	true	A0A3Q1LR14_BOVIN-674-687	false
A0A2I3SE21_PANTR	QHLQAAGSGIQNQN	719	732	5.23e-04	true	A0A2I3SE21_PANTR-719-732	false
A0A0G2K6D0_RAT	QHLQAAGSGIQNQN	632	645	5.24e-04	true	A0A0G2K6D0_RAT-632-645	false
A0A2I3RV45_PANTR	QHLQAAGSGIQNQN	622	635	5.24e-04	true	A0A2I3RV45_PANTR-622-635	false
KDM6A_MOUSE	QHLQAAGSGIQNQN	667	680	5.28e-04	true	KDM6A_MOUSE-667-680	false
F5H6S1_HUMAN	QHLQAAGSGIQNQN	598	611	5.33e-04	true	F5H6S1_HUMAN-598-611	false
KDM6A_HUMAN	QHLQAAGSGIQNQN	667	680	5.36e-04	true	KDM6A_HUMAN-667-680	false
H2QYH9_PANTR	QHLQAAGSGIQNQN	667	680	5.36e-04	true	H2QYH9_PANTR-667-680	false
E2RK95_CANLF	QHLQAAGSGIQNQN	667	680	5.36e-04	true	E2RK95_CANLF-667-680	false
A0A2I3TVX8_PANTR	QHLQAAGSGIQNQN	595	608	5.41e-04	true	A0A2I3TVX8_PANTR-595-608	true
A0A3Q1LHB0_BOVIN	QHLQAAGSGIQNQN	667	680	5.48e-04	true	A0A3Q1LHB0_BOVIN-667-680	false
A0A2I3RTU8_PANTR	QHLQAAGSGIQNQN	619	632	5.49e-04	true	A0A2I3RTU8_PANTR-619-632	true
F6UIZ7_MONDO	QHLQAAGTGIQNQN	732	745	8.84e-04	true	F6UIZ7_MONDO-732-745	false
F6Q6M8_ORNAN	QHLQAAGTGIQNQN	596	609	0.001	true	F6Q6M8_ORNAN-596-609	false
