## Supplementary Data 2 for "Census of exposed aggregation-prone regions in proteomes": cluster_1061.csv

ID	sequence	start	stop	p-value	conserved	ID_EAR	TM	low_complexity
A0A2R8QT72_DANRE-266-306	QIQTLAANTQQLSQTEVQQGQQQFNQFTDGQQLYQIQQVTM	266	306	0	true	A0A2R8QT72_DANRE-266-306	false
Q7ZVY3_DANRE	QIQTLAANTQQLSQTEVQQGQQQFNQFTDGQQLYQIQQVTM	290	330	4.67e-11	true	Q7ZVY3_DANRE-290-330	false
Q6P0F1_DANRE	QIQTLAANTQQLSQTEVQQGQQQFNQFTDGQQLYQIQQVTM	289	329	4.76e-11	true	Q6P0F1_DANRE-289-329	false
A0A1D5P7I9_CHICK	QIQTLATNAQQITQTEVQQGQQQFSQFTDGQQLYQIQQVTM	332	372	2.44e-09	true	false	false
A0A1D5NXD4_CHICK	QIQTLATNAQQITQTEVQQGQQQFSQFTDGQQLYQIQQVTM	259	299	2.51e-09	true	false	false
F1Q380_CANLF	QIQTLATNAQQITQTEVQQGQQQFSQFTDGQQLYQIQQVTM	266	306	2.74e-09	true	F1Q380_CANLF-282-306	false
F7D2T1_MACMU	QIQTLATNAQQITQTEVQQGQQQFSQFTDGQQLYQIQQVTM	228	268	2.81e-09	true	F7D2T1_MACMU-244-268	false
H9EQ36_MACMU	QIQTLATNAQQITQTEVQQGQQQFSQFTDGQQLYQIQQVTM	266	306	2.81e-09	true	H9EQ36_MACMU-282-306	false
NFYC_RAT	QIQTLATNAQQITQTEVQQGQQQFSQFTDGQQLYQIQQVTM	266	306	2.85e-09	true	NFYC_RAT-282-306	false
F7B594_MONDO	QIQTLAASAQQITQTEVQQGQQQFSQFTDGQQLYQIQQVTM	266	306	2.88e-09	true	F7B594_MONDO-268-306	false
A0A3Q1MJR8_BOVIN	QIQTLATNAQQITQTEVQQGQQQFSQFTDGQQLYQIQQVTM	234	274	2.88e-09	true	A0A3Q1MJR8_BOVIN-250-274	false
A0A2I3SEL4_PANTR	QIQTLATNAQQITQTEVQQGQQQFSQFTDGQQLYQIQQVTM	228	268	2.92e-09	true	A0A2I3SEL4_PANTR-244-268	false
NFYC_MOUSE	QIQTLATNAQQITQTEVQQGQQQFSQFTDGQQLYQIQQVTM	266	306	3.02e-09	true	NFYC_MOUSE-282-306	false
NFYC_BOVIN	QIQTLATNAQQITQTEVQQGQQQFSQFTDGQQLYQIQQVTM	266	306	3.02e-09	true	NFYC_BOVIN-282-306	false
F7FF69_ORNAN	QIQTLATNAQQITQTEVQQGQQQFSQFTDGQQLYQIQQVTM	266	306	3.05e-09	true	false	false
A0A2I3REV4_PANTR	QIQTLATSTQPITQTEVQQRHQFTDGQQLYQIQQ	243	276	1.41e-08	true	false	false
H2UHJ8_TAKRU	QIQTLANTQQITQTEVQQGQQQFSQFTDGQQLYQIQPVTM	288	327	1.52e-08	true	false	false
H2UHK0_TAKRU	QIQTLANTQQITQTEVQQGQQQFSQFTDGQQLYQIQPVTM	265	304	1.53e-08	true	false	false
H2UHJ9_TAKRU	QIQTLANTQQITQTEVQQGQQQFSQFTDGQQLYQIQPVTM	241	280	1.61e-08	true	false	false
Q6P4L4_XENTR	QIQTLTANAQQIAQADVQQGQQQFSQFTDGQQLYQIQQVTM	265	305	2.29e-08	true	false	false
A0A3Q1M3D0_BOVIN	QIQTLATNAQQITQTEVQQGQQQFSQFTDGQLYQIQQVTM	228	267	5.13e-08	true	A0A3Q1M3D0_BOVIN-244-267	false
A0A140T8B0_BOVIN	QIQTLATNAQQITQTEVQQGQQQFSQFTDGQLYQIQQVTM	266	305	5.39e-08	true	A0A140T8B0_BOVIN-282-305	false
A0A1D5R5D6_MACMU	QIQTLDTNSQPITQTEFSQFTGGQQLYQIQQVTI	236	269	1.58e-07	true	A0A1D5R5D6_MACMU-248-269	false
H2PYS6_PANTR	QIQTLATNAQQVCAPETQGVTSLSPLHPSQQLYQIQQVTM	266	305	1.98e-06	true	false	false
A0A2I3SJP4_PANTR	QIQTLATNAQQITQTEVQQGQQQFSQFTDGQR	266	297	1.63e-04	true	false	false
A0A1D5QYN4_MACMU	QIQTLATNAQQITQTEVQQGQQQFSQFTDGQR	266	297	1.69e-04	true	false	false
A0A1L1RKP9_CHICK	QIQTLATNAQQITQTEVQQGQQQFSQFTDGQ	332	362	1.87e-04	true	false	false
A0A2I3SEL4_PANTR-244-268	VQQGQQQFSQFTDGQQLYQIQQVTM	244	268	0	true	A0A2I3SEL4_PANTR-244-268	false
A0A2R8QT72_DANRE	TDGQQLYQIQQVTM	293	306	2.86e-04	true	A0A2R8QT72_DANRE-266-306	false
