## Supplementary Data 2 for "Census of exposed aggregation-prone regions in proteomes": cluster_1062.csv

ID	sequence	start	stop	p-value	conserved	ID_EAR	TM	low_complexity
F7DC44_MONDO-822-854	AAVEELLNNKMQVSSMESQNTILRQENSRLQVQ	822	854	0	true	F7DC44_MONDO-822-854	false
TMF1_MOUSE	TEELLANKIQMSSVESQNTLLRQENSRLQAQ	816	846	2.82e-09	true	TMF1_MOUSE-818-842	false
F1MUW6_BOVIN	TEELLANKIQMSSMESQNSLLRQENSRFQAQ	817	847	4.80e-09	true	F1MUW6_BOVIN-819-843	false
TMF1_HUMAN	TEELLANKIQMSSMESQNSLLRQENSRFQAQ	818	848	4.91e-09	true	TMF1_HUMAN-820-844	false
H2RDU3_PANTR	TEELLANKIQMSSMESQNSLLRQENSRFQAQ	818	848	4.94e-09	true	H2RDU3_PANTR-820-844	false
A0A2R8Y7M0_HUMAN	TEELLANKIQMSSMESQNSLLRQENSRFQAQ	710	740	4.96e-09	true	A0A2R8Y7M0_HUMAN-712-736	false
K7C054_PANTR	TEELLANKIQMSSMESQNSLLRQENSRFQAQ	821	851	4.98e-09	true	K7C054_PANTR-823-847	false
F6Y4Y7_CANLF	TEELLANKIQMSSMESQNSLLRQENSRFQAQ	818	848	5.25e-09	true	F6Y4Y7_CANLF-820-844	false
A0A0G2JZ48_RAT	TEELLANKIQMSSVESQNALLRQENSRLQAQ	818	848	9.58e-09	true	A0A0G2JZ48_RAT-820-844	false
F7EP76_ORNAN	LLSNKIQVSSTESQNSLLRQENSRFQAQ	828	855	4.45e-08	true	F7EP76_ORNAN-823-855	false
F1NHB9_CHICK	LMSNKVQMSSTESQNSRLRQENSRLQAQ	832	859	3.22e-07	true	false	false
F6VGA5_XENTR	ASTEELLAIKTQISAIESQNSLLRQEKIRLQAQ	827	859	7.67e-07	true	false	false
A0A2R8QB75_DANRE	SATEELLAIRAQITSFESQASLLRQEKGRLQGQ	848	880	9.36e-06	true	false	false
F1REB9_DANRE	SATEELLAIRAQITSFESQASLLRQEKGRLQGQ	851	883	9.43e-06	true	false	false
H2SPJ5_TAKRU	SASEELMSFKSQLASLESQNSLFRQEKARL	820	849	1.47e-05	true	false	false
H2SPJ6_TAKRU	SASEELMSFKSQLASLESQNSLFRQEKARL	868	897	1.58e-05	true	false	false
A0A0G2JZ48_RAT-820-844	ELLANKIQMSSVESQNALLRQENSR	820	844	0	true	A0A0G2JZ48_RAT-820-844	false
F7DC44_MONDO	LLNNKMQVSSMESQNTILRQENSR	827	850	2.84e-06	true	F7DC44_MONDO-822-854	false
