## Supplementary Data 2 for "Census of exposed aggregation-prone regions in proteomes": cluster_1063.csv

ID	sequence	start	stop	p-value	conserved	ID_EAR	TM	low_complexity
CCNT2_HUMAN-362-393	QLYSQKQETSLSGSQYNINFQQGPSISLHSGL	362	393	0	true	CCNT2_HUMAN-362-393	false
K7A081_PANTR	QLYSQKQETSLSGSQYNINFQQGPSISLHSGL	362	393	3.79e-14	true	K7A081_PANTR-362-393	false
H2R0N5_PANTR	QLYSQKQETSLSGSQYNINFQQGPSISLHSGL	362	393	4.07e-14	true	H2R0N5_PANTR-362-393	false
E2RNV9_CANLF	QIYSQKQETSLSGSQYNINFQQGPSISLHSGL	374	405	6.32e-14	true	E2RNV9_CANLF-374-405	false
F7HFG3_MACMU	QIYSQKQETSLSGSQYNINFQQGPSISLHSGL	362	393	6.75e-14	true	F7HFG3_MACMU-362-393	false
E2RNV5_CANLF	QIYSQKQETSLSGSQYNINFQQGPSISLHSGL	362	393	7.11e-14	true	E2RNV5_CANLF-362-393	false
A0A3Q1MA24_BOVIN	QIYSQKQEISGSQYNINFKQGPSVSLHSGL	446	475	3.14e-11	true	A0A3Q1MA24_BOVIN-442-465	false
E1B6Z5_BOVIN	QIYSQKQEISGSQYNINFKQGPSVSLHSGL	362	391	3.14e-11	true	E1B6Z5_BOVIN-358-381	false
F6W5Z8_MONDO	QIYSQKQEAPMSGSQYNINFQQGPAGPLHSGL	361	392	4.29e-11	true	F6W5Z8_MONDO-361-383	false
CCNT2_MOUSE	VYTQKQEATLSGSQYISFQQGPSMALHSGL	361	390	9.72e-10	true	CCNT2_MOUSE-362-380	false
D3ZGL6_RAT	VYTQKQEATLSGSQYLSFQQGPSMALHSGL	360	389	2.16e-09	true	D3ZGL6_RAT-361-379	false
F1NIJ9_CHICK	QIYSQKQEALPPSQYNMNFQQGTSVQLHAGV	197	227	1.69e-08	true	F1NIJ9_CHICK-210-227	false
A9CMA7_RAT	VYTQKQEATLSGSQYLSFQQGPSMALHSGL	360	389	1.75e-08	true	A9CMA7_RAT-361-379	false
F6SFV5_MONDO	EAPMSGSQYNINFQQGPAGPLHSGL	322	346	7.43e-08	true	false	false
F6W5Z8_MONDO-361-383	QIYSQKQEAPMSGSQYNINFQQG	361	383	0	true	F6W5Z8_MONDO-361-383	false
CCNT2_HUMAN	QLYSQKQETSLSGSQYNINFQQG	362	384	2.42e-07	true	CCNT2_HUMAN-362-393	false
F6SFV5_MONDO	EAPMSGSQYNINFQQG	322	337	9.14e-06	true	F6SFV5_MONDO-315-336	false
F6SFV5_MONDO-315-336	LNSGNISEAPMSGSQYNINFQQ	315	336	0	true	F6SFV5_MONDO-315-336	false
A9CMA7_RAT-361-379	YTQKQEATLSGSQYLSFQQ	361	379	0	true	A9CMA7_RAT-361-379	false
F1NIJ9_CHICK-210-227	QYNMNFQQGTSVQLHAGV	210	227	0	true	F1NIJ9_CHICK-210-227	false
A0A3Q1MA24_BOVIN-442-465	ARTEQIYSQKQEISGSQYNINFKQ	442	465	0	true	A0A3Q1MA24_BOVIN-442-465	false
