## Supplementary Data 2 for "Census of exposed aggregation-prone regions in proteomes": cluster_1064.csv

ID	sequence	start	stop	p-value	conserved	ID_EAR	TM	low_complexity
A0A3Q1M6C3_BOVIN-1161-1174	IFQGTSGNQVTITV	1161	1174	0	true	A0A3Q1M6C3_BOVIN-1161-1174	false
ARID2_MOUSE	IFQGTSGNQVTITV	1163	1176	3.71e-04	true	false	false
D3ZJU0_RAT	IFQGTSGNQVTITV	1161	1174	3.71e-04	true	false	false
F6RQM7_ORNAN	IFQGTSGNQVTITV	934	947	3.89e-04	true	false	false
F8W108_HUMAN	IFQGTSGNQVTITV	773	786	3.93e-04	true	F8W108_HUMAN-773-786	false
F7GL46_MONDO	IFQGTSGNQVTITV	1013	1026	3.95e-04	true	false	false
ARID2_HUMAN	IFQGTSGNQVTITV	1163	1176	4.03e-04	true	ARID2_HUMAN-1163-1176	false
H2Q5R8_PANTR	IFQGTSGNQVTITV	1163	1176	4.03e-04	true	H2Q5R8_PANTR-1163-1176	false
E2RFL8_CANLF	IFQGTSGNQVTITV	1163	1176	4.06e-04	true	E2RFL8_CANLF-1163-1176	false
F1N463_BOVIN	IFQGTSGNQVTITV	1085	1098	4.09e-04	true	F1N463_BOVIN-1085-1098	false
F7DCF7_MACMU	IFQGTSGNQVTITV	1171	1184	4.15e-04	true	F7DCF7_MACMU-1171-1184	false
F7DCH3_MACMU	IFQGTSGNQVTITV	1155	1168	4.22e-04	true	F7DCH3_MACMU-1155-1168	false
J9PA03_CANLF	IFQGTSGNQVTITV	1014	1027	4.23e-04	true	J9PA03_CANLF-1014-1027	false
F8WCU9_HUMAN	IFQGTSGNQVTITV	1014	1027	4.23e-04	true	F8WCU9_HUMAN-1014-1027	false
A0A1D5PM14_CHICK	IFQGTTGNQVTITV	1214	1227	0.001	true	false	false
A0A1D5P2P6_CHICK	IFQGTTGNQVTITV	1158	1171	0.001	true	false	false
F7CPG2_XENTR	IFQGTTGNQVTITV	1160	1173	0.001	true	false	false
