## Supplementary Data 2 for "Census of exposed aggregation-prone regions in proteomes": cluster_1065.csv

ID	sequence	start	stop	p-value	conserved	ID_EAR	TM	low_complexity
A0A1D5QEC7_MACMU-2411-2432	GVNTRYQEQGAKLHFIRENLHL	2411	2432	0	true	A0A1D5QEC7_MACMU-2411-2432	false
F7F0F0_MONDO	GVNTRYQEQGAKLHFIRENLHL	860	881	1.18e-09	true	F7F0F0_MONDO-860-881	false
UNC80_HUMAN	GVNTRYQEQGAKLHFIRENLHL	2447	2468	1.67e-09	true	UNC80_HUMAN-2447-2468	false
A0A2I3STC6_PANTR	GVNTRYQEQGAKLHFIRENLHL	2512	2533	1.68e-09	true	A0A2I3STC6_PANTR-2512-2533	false
H2QJB8_PANTR	GVNTRYQEQGAKLHFIRENLHL	2447	2468	1.68e-09	true	H2QJB8_PANTR-2447-2468	false
A0A2I3RXW9_PANTR	GVNTRYQEQGAKLHFIRENLHL	2442	2463	1.68e-09	true	A0A2I3RXW9_PANTR-2442-2463	false
J9NTE9_CANLF	GVNTRYQEQGAKLHFIRENLHL	2405	2426	1.84e-09	true	J9NTE9_CANLF-2405-2426	false
F7H0C2_MACMU	GVNTRYQEQGAKLHFIRENLHL	2332	2353	1.84e-09	true	F7H0C2_MACMU-2332-2353	false
F7H202_MACMU	GVNTRYQEQGAKLHFIRENLHL	2327	2348	1.84e-09	true	F7H202_MACMU-2327-2348	false
F1PR20_CANLF	GVNTRYQEQGAKLHFIRENLHL	2518	2539	1.86e-09	true	F1PR20_CANLF-2518-2539	false
F1PR53_CANLF	GVNTRYQEQGAKLHFIRENLHL	2451	2472	1.86e-09	true	F1PR53_CANLF-2451-2472	false
F1MJ95_BOVIN	GVNTRYQEQGTKLHFIRENLHL	2447	2468	4.69e-09	true	false	false
D3ZXX3_RAT	GVNTRYPEQGAKLHFIRENLHL	1766	1787	8.50e-09	true	false	false
A0A1D5RLV3_MOUSE	GVNTRYPEQGAKLHFIRENLHL	2447	2468	8.86e-09	true	false	false
B8XCJ6_MOUSE	GVNTRYPEQGAKLHFIRENLHL	2515	2536	9.20e-09	true	false	false
UNC80_MOUSE	GVNTRYPEQGAKLHFIRENLHL	2450	2471	9.21e-09	true	false	false
A0A1D5P4A4_CHICK	GVNTRYPEQGAKLHFIRENLHL	2443	2464	9.28e-09	true	false	false
A0A1D5PE70_CHICK	GVNTRYPEQGAKLHFIRENLHL	2508	2529	9.35e-09	true	false	false
