## Supplementary Data 2 for "Census of exposed aggregation-prone regions in proteomes": cluster_1066.csv

ID	sequence	start	stop	p-value	conserved	ID_EAR	TM	low_complexity
A0A0G2K719_RAT-639-659	YGGFYNSDGYGGNYNSQGVDW	639	659	0	true	A0A0G2K719_RAT-639-659	false
A0A2R8YDT5_HUMAN	YGGFYNSDGYGGNYNSQGVDW	452	472	1.94e-09	true	A0A2R8YDT5_HUMAN-452-472	false
A0A2R8Y7T2_HUMAN	YGGFYNSDGYGGNYNSQGVDW	453	473	2.02e-09	true	A0A2R8Y7T2_HUMAN-453-473	false
A0A2I3T398_PANTR	YGGFYNSDGYGGNYNSQGVDW	116	136	1.02e-08	true	A0A2I3T398_PANTR-116-136	false
D4ADE8_RAT	YGGFYNSDGYGGNYNSQGVDW	288	308	1.05e-08	true	D4ADE8_RAT-288-308	false
A0A1D5QW95_MACMU	YGGFYNSDGYGGNYNSQGVDW	116	136	1.06e-08	true	A0A1D5QW95_MACMU-116-136	false
F6UIE2_MONDO	YGGFYNSDGYGGNYNSQGVDW	455	475	1.14e-08	true	F6UIE2_MONDO-455-475	false
Q5F491_CHICK	YGGFYNSDGYGGNYNSQGVDW	628	648	1.45e-08	true	Q5F491_CHICK-628-648	false
A0A2R8Y645_HUMAN	YGGFYNSDGYGGNYNSQGVDW	693	713	1.47e-08	true	A0A2R8Y645_HUMAN-693-713	true
F7DP33_ORNAN	YGGFYNSDGYGGNYNSQGVDW	642	662	1.47e-08	true	F7DP33_ORNAN-642-662	false
E2RRQ7_CANLF	YGGFYNSDGYGGNYNSQGVDW	683	703	1.50e-08	true	E2RRQ7_CANLF-683-703	false
A0A1D5QFN5_MACMU	YGGFYNSDGYGGNYNSQGVDW	629	649	1.54e-08	true	A0A1D5QFN5_MACMU-629-649	false
A0A2I3TNM4_PANTR	YGGFYNSDGYGGNYNSQGVDW	623	643	1.58e-08	true	A0A2I3TNM4_PANTR-623-643	false
A0A1D5Q3M4_MACMU	YGGFYNSDGYGGNYNSQGVDW	623	643	1.58e-08	true	A0A1D5Q3M4_MACMU-623-643	false
A0A1D5RGN7_MACMU	YGGFYNSDGYGGNYNSQGVDW	619	639	1.58e-08	true	A0A1D5RGN7_MACMU-619-639	false
J9P0V9_CANLF	YGGFYNSDGYGGNYNSQGVDW	639	659	1.59e-08	true	J9P0V9_CANLF-639-659	false
H9EM25_MACMU	YGGFYNSDGYGGNYNSQGVDW	639	659	1.59e-08	true	H9EM25_MACMU-639-659	false
DDX3X_HUMAN	YGGFYNSDGYGGNYNSQGVDW	639	659	1.59e-08	true	DDX3X_HUMAN-639-659	false
A0A2R8Y4A4_HUMAN	YGGFYNSDGYGGNYNSQGVDW	639	659	1.59e-08	true	A0A2R8Y4A4_HUMAN-639-659	false
A0A2U3TZJ9_HUMAN	YGGFYNSDGYGGNYNSQGVDW	638	658	1.59e-08	true	A0A2U3TZJ9_HUMAN-638-658	false
A0A2R8YFS5_HUMAN	YGGFYNSDGYGGNYNSQGVDW	638	658	1.59e-08	true	A0A2R8YFS5_HUMAN-638-658	false
A0A2R8YFR4_HUMAN	YGGFYNSDGYGGNYNSQGVDW	637	657	1.59e-08	true	A0A2R8YFR4_HUMAN-637-657	false
A0A2R8YCW1_HUMAN	YGGFYNSDGYGGNYNSQGVDW	624	644	1.59e-08	true	A0A2R8YCW1_HUMAN-624-644	false
F7DP38_ORNAN	YGGFYNSDGYGGNYNSQGVDW	642	662	1.60e-08	true	F7DP38_ORNAN-642-662	false
A0A2I3RA17_PANTR	YGGFYNSDGYGGNYNSQGVDW	625	645	1.61e-08	true	A0A2I3RA17_PANTR-625-645	false
A0A3Q2U0S7_CHICK	YGGFYNSDGYGGNYNSQGVDW	614	634	1.61e-08	true	A0A3Q2U0S7_CHICK-614-634	false
A0A2R8Y5G6_HUMAN	YGGFYNSDGYGGNYNSQGVDW	599	619	1.61e-08	true	A0A2R8Y5G6_HUMAN-599-619	false
DDX3X_MOUSE	YGGFYNSDGYGGNYNSQGVDW	639	659	1.64e-08	true	DDX3X_MOUSE-639-659	false
DDX3Y_HUMAN	YGGFYNSDGYGGNYNSQGVDW	637	657	1.65e-08	true	DDX3Y_HUMAN-637-657	false
F6S8Q4_HUMAN	YGGFYNSDGYGGNYNSQGVDW	606	626	1.68e-08	true	F6S8Q4_HUMAN-606-626	false
DDX3Y_PANTR	YGGFYNSDGYGGNYNSQGVDW	637	657	1.73e-08	true	DDX3Y_PANTR-637-657	false
A0A2I3SY43_PANTR	YGGFYNSDGYGGNYNSQGVDW	601	621	1.87e-08	true	A0A2I3SY43_PANTR-601-621	false
G5E631_BOVIN	YNSDGYGGNYNSQGVDW	642	658	2.14e-06	true	G5E631_BOVIN-638-658	false
G3MWJ8_BOVIN	YNSDGYGGNYNSQGVDW	616	632	2.14e-06	true	G3MWJ8_BOVIN-612-632	false
A0A1D5QNR6_MACMU	SDGYGGNYNSQGVDW	606	620	5.99e-06	true	A0A1D5QNR6_MACMU-600-620	false
A0A1D5QBV7_MACMU	SDGYGGNYNSQGVDW	603	617	8.43e-06	true	A0A1D5QBV7_MACMU-597-617	false
A0A1D5R2K3_MACMU	SDGYGGNYNSQGVDW	619	633	1.09e-05	true	A0A1D5R2K3_MACMU-613-633	false
D3ZN21_RAT	SDGYGGNYSSQGVDW	642	656	1.63e-05	true	false	false
DDX3L_MOUSE	SDGYGGNYSSQGVDW	643	657	1.92e-05	true	false	false
I0FW06_MACMU	TSDGYGGNYNSQGVDW	641	656	2.67e-05	true	I0FW06_MACMU-636-656	false
DDX3Y_MOUSE	NNDGYGGNYNSQAVDW	640	655	5.90e-05	true	DDX3Y_MOUSE-635-655	false
A0A0G2K9N3_RAT	EGYGGNYNSQAVDW	636	649	4.54e-04	true	A0A0G2K9N3_RAT-629-649	false
