## Supplementary Data 2 for "Census of exposed aggregation-prone regions in proteomes": cluster_1067.csv

ID	sequence	start	stop	p-value	conserved	ID_EAR	TM	low_complexity
A8B2X6_GIAIC-288-330	CKNDSNGQYFLFYGGCYLFNNILDQVGSQICQTVQNNVCTACN	288	330	0	true	A8B2X6_GIAIC-288-330	false
A8BHY9_GIAIC	CKNDSNRQYFLFYGGCYLFSYAPGQVGSQICQTVQNNVCTACN	287	329	5.18e-16	true	A8BHY9_GIAIC-294-327	true
A8BNZ3_GIAIC	CKNEGNRQYFLFYGGCYLFKDVSDQIESQICQAVKENVCTACN	290	332	1.52e-14	true	false	true
A8BEJ8_GIAIC	CKNDSSGQYFLFYGGCYLFNNAPNQIESYICQAMQGNVCTTCN	288	330	2.45e-14	true	A8BEJ8_GIAIC-295-309	true
A8BSY8_GIAIC	CKNEGKRQYFLFYGGCYLFKDVSGRIESQICQAMQGNVCTTCN	293	335	1.92e-12	true	A8BSY8_GIAIC-301-332	true
A8BVV3_GIAIC	CKNKGDTSYYLFYGGCYSANHGSGEQIGTTICQAAENNICTTCN	290	333	1.03e-09	true	A8BVV3_GIAIC-298-330	true
A8BWG0_GIAIC	RNTSDGVGYFLFYGGCYNNDEWPGTDICKTVSNGVCTVCD	103	142	1.66e-07	true	false	false
A8BQH0_GIAIC	KSASDNTFFLFYGGCYDTKDFPGSNICSTASNGVCSSCN	103	141	6.62e-07	true	A8BQH0_GIAIC-110-136	true
A8B329_GIAIC	KNGSSNNYFLFYGGCYLATRWPGNSYCLSASNGVCTSCN	103	141	1.71e-06	true	false	true
A8BTV5_GIAIC	DGTPEFFLFYGGCYDITHPIGKSICSAVVGGVCTTC	350	385	2.87e-06	true	false	true
A8C091_GIAIC	DSGGVGLLFMGGCYNKDAHPGSEICTAASNGVCTACN	77	113	3.11e-06	true	false	true
A8BTQ7_GIAIC	CKSEQNVFLFYGGCYTIDQSTIGSEICRQATSSRCTECN	87	125	3.42e-06	true	A8BTQ7_GIAIC-91-103	true
A8B629_GIAIC	DDPNAETTYFLFYGGCYSKDEWPGSHICKTVSSGMCSVCE	108	147	3.47e-06	true	false	true
A8BCW5_GIAIC	CGGDSGGVGLLFMGGCYKTESQPGSEICTAAKDGLCTTCN	12	51	3.83e-06	true	false	true
D3KID0_GIAIC	DGTPEFFLFYSGCYDITHPIGKSICSAVADGACTAC	350	385	4.47e-06	true	false	false
A8BRS0_GIAIC	CGGDSDSMRLLFMGGCYNKDAHPGSEICTAASNGVCTECN	12	51	5.00e-06	true	false	false
A8BXV1_GIAIC	DNTPEFFLFYSGCYDITHPIGKSICSAVADGACTAC	350	385	5.20e-06	true	false	true
A8C008_GIAIC	CEKCGDGYFLFMGGCYKTTDGPGSEICTAASNGVCTTCK	83	121	5.35e-06	true	false	true
A8BCU7_GIAIC	CGGDSDSMRLLFMGGCYNKDAHPGSEICTAASNGVCTECN	12	51	5.71e-06	true	false	true
A8BQD1_GIAIC	CGGDSDSMRLLFMGGCYNKDAHPGSEICTKAEGGLCTACN	12	51	7.57e-06	true	false	true
A8BQD0_GIAIC	CEKCGDGYFLFMGGCYKTTDGPGSEICTAASNGVCTTCK	83	121	8.28e-06	true	false	true
A8C0C3_GIAIC	CGGDSDSMRLLFMGGCYNKDAHPGSEICTKAEGGLCTACN	12	51	1.02e-05	true	false	true
A8B4S6_GIAIC	CKPNENVFLFYGGCYTVDRSAVGGQICSRASNGRCVECN	89	127	1.08e-05	true	false	true
A8BCV8_GIAIC	YFLYMGGCYSVLTQPGKSMCKTSSKEGICT	434	463	6.11e-04	true	A8BCV8_GIAIC-432-447	true
A8B5U8_GIAIC	CKSEQNVFLFYGGCYTIDQSTVGSDICCQATGGKCTECN	87	125	3.33e-05	true	A8B5U8_GIAIC-91-103	true
A8C020_GIAIC	CGGDSGGVGLFFMGGCYKTESQPGSDICTAASNGVCTTCK	14	53	2.64e-05	true	false	true
A8C039_GIAIC	YFLYMGGCYSVSTQPGKSMCKTAANGVCTAVN	262	293	2.68e-05	true	false	true
A8BNR4_GIAIC	YFLYMGGCYSVSTQPGKSMCKTAANGVCTAVN	266	297	2.74e-05	true	false	true
A8BJU0_GIAIC	CGGDSGGVGLFFMGGCYKTESQPGSDICTAASNGVCTTC	14	52	3.34e-05	true	false	true
A8BWB7_GIAIC	CKQETNIFLFYGSCYTITTAQDRNLGNFLCSEASNGVCTEC	89	129	3.74e-05	true	A8BWB7_GIAIC-89-127	true
A8BBQ1_GIAIC	YFLYMGGCYDVSKAPGSHMCKTANNGVCTA	335	364	3.74e-05	true	false	true
A8BCV5_GIAIC	YFLYMGGCYKATEVPGSLMCKTADNGVCTAAN	266	297	4.18e-05	true	false	true
A8BJM0_GIAIC	CKQETNIFLFYGSCYKITTTQDRNLGNFLCSEASNGVCTEC	89	129	4.38e-05	true	A8BJM0_GIAIC-97-127	true
A8BBP7_GIAIC	GEYFLFMGGCYGIKYRPGNEICTRADDGKCTTCN	93	126	4.83e-05	true	false	true
A8BNR1_GIAIC	YFLYMGGCYKVDTVPGQHMCKTAANGVCTAVN	206	237	5.63e-05	true	false	true
A8BB81_GIAIC	DGSYFLHEGGCYNVLYSPGNRICRTATSGYCTLC	89	122	5.70e-05	true	false	true
A8BVA8_GIAIC	YFLKDGGCYQTNRQPGKQVCTTVQGGKCTKC	518	548	5.90e-05	true	A8BVA8_GIAIC-516-529	true
A8BSC1_GIAIC	YFLFMGGCYKVGQDPGSEICTKASDGVCTTCK	90	121	6.85e-05	true	false	true
A8BZU6_GIAIC	CNQHFYGRPVFLYKGGCYVITDPLGDTICKKTFNGKCTICN	5	45	7.41e-05	true	false	false
A8B3R3_GIAIC	GGSYFLHEGGCYNVLYSPGNRICRTATSGYCTLC	89	122	8.29e-05	true	false	true
A8C0E0_GIAIC	CESCTTGYFLYMGGCYSTQSPPGQHMCKTAANGVCTAVN	87	125	8.76e-05	true	false	true
A8B4K7_GIAIC	KVFLFYNGCYDANSAIGKLICQEASNGACSTCN	354	386	1.79e-04	true	false	true
A8BTS2_GIAIC	CEKCGDGYFLFMGGCYKTSLWSEVCTAASNGVCTTCN	95	131	1.82e-04	true	false	true
A8BEQ4_GIAIC	FYFKGGCYNTKTEPGSLICKAALDGVCTACN	163	193	1.93e-04	true	false	true
A8B838_GIAIC	ADGYFLFNGGCYNANEHPGSAICAEVRDGECTEC	212	245	1.98e-04	true	false	true
A8BWD2_GIAIC	FLFYGGCYSKSEWPGSHICRTASGGACSVCE	113	143	1.99e-04	true	false	true
A8C0L4_GIAIC	YFLKDGGCYQTDRQPGKQVCTTVQGGKCTKC	81	111	2.44e-04	true	false	true
A8BGA3_GIAIC	NSKVFPFYNGCYDANSAIGKLICQEASNGACSTCN	354	388	2.53e-04	true	false	true
A8BEA7_GIAIC	FFLYMGGCYDVSKAPGSHMCKTAEGGRCTA	394	423	4.47e-04	true	false	true
A0A2I3TQ11_PANTR	GYYFMLIGGAYLRNDIFEDAGILCQRVNKQV	219	249	5.87e-04	true	false	false
A0A2I3TJ96_PANTR	GYYFMLIGGAYLRNDIFEDAGILCQRVNKQV	231	261	6.19e-04	true	false	false
A8BFJ7_GIAIC	FLFNGGCYNMSDYIGSQICTKVNDRAECDAWN	285	316	6.78e-04	true	A8BFJ7_GIAIC-281-303	true
A8B2D7_GIAIC	DGAYFLYKGGCYGVDNEPGQKLCTKAAEGACT	86	117	7.43e-04	true	false	true
A8BAG1_GIAIC	FLFYGSCYTITTAQNRNLGNFLCSEASNGVCTKC	96	129	0.001	true	A8BAG1_GIAIC-87-127	false
