## Supplementary Data 2 for "Census of exposed aggregation-prone regions in proteomes": cluster_1068.csv

ID	sequence	start	stop	p-value	conserved	ID_EAR	TM	low_complexity
D3Z216_MOUSE-97-124	VNGSRTLTHSVSDGQLHGGQSNNELFQQ	97	124	0	true	D3Z216_MOUSE-97-124	false
D3Z564_MOUSE	VNGSRTLTHSVSDGQLHGGQSNNELFQQ	23	50	1.27e-12	true	D3Z564_MOUSE-23-50	false
TAB2_MOUSE	VNGSRTLTHSVSDGQLHGGQSNNELFQQ	97	124	3.21e-12	true	TAB2_MOUSE-97-124	false
TAB2_RAT	VNGSRTLTHSVSDGQLQGGQSNNELFQQ	97	124	2.04e-11	true	TAB2_RAT-97-124	false
U3KQR0_HUMAN	MNGSRTLTHSISDGQLQGGQSNSELFQQ	23	50	4.51e-11	true	false	false
E2R4C7_CANLF	MNGSRTLTHSISDGQLQGGQSNNELFQQ	97	124	6.48e-11	true	E2R4C7_CANLF-97-124	false
E1B7Z0_BOVIN	MNGSRTLTHSISDGQLQGGQSNNELFQQ	97	124	6.53e-11	true	E1B7Z0_BOVIN-97-124	false
F6VE69_MACMU	MNGSRTLTHSISDGQLQGGQSNSELFQQ	97	124	2.49e-10	true	F6VE69_MACMU-97-124	false
H2QTW1_PANTR	MNGSRTLTHSISDGQLQGGQSNSELFQQ	97	124	2.49e-10	true	H2QTW1_PANTR-97-124	false
TAB2_HUMAN	MNGSRTLTHSISDGQLQGGQSNSELFQQ	97	124	2.49e-10	true	TAB2_HUMAN-97-124	false
F7CCG7_ORNAN	MNGSRTLTHSISDGHLQGGQSNSELFPQ	97	124	3.01e-09	true	false	false
F6R2J2_MONDO	MNGSRTLTHSISDGHLQSGQSNSELFQQ	97	124	3.83e-09	true	F6R2J2_MONDO-97-124	false
E1C3S2_CHICK	MNGSRTLAHSVSDGHLQTKQPNNELFQQ	96	123	3.29e-08	true	false	false
A2VCY9_XENTR	MNGNSRTLTHSISDGHLHGVQSSNELYQ	97	124	4.01e-08	true	false	false
TAB2_DANRE	MNGSRTLAPSVSDGPLNVPSALSEFYQ	91	117	3.31e-04	true	false	false
H2T3I5_TAKRU	MNGSRTLTHSLSDGPL	99	114	3.72e-04	true	false	false
H2T3I3_TAKRU	MNGSRTLTHSLSDGPL	99	114	3.74e-04	true	false	false
A0A3B5KJD4_TAKRU	MNGSRTLTHSLSDGPL	99	114	3.77e-04	true	false	false
