## Supplementary Data 2 for "Census of exposed aggregation-prone regions in proteomes": cluster_1069.csv

ID	sequence	start	stop	p-value	conserved	ID_EAR	TM	low_complexity
F7HQM8_MACMU-300-349	MKAWQQGAIGNNVFSQAVQNQSTPAQPGVYNNMSITVSMAGGNTNVQNMN	300	349	0	true	F7HQM8_MACMU-300-349	false
H9G175_MACMU	MKAWQQGAIGNNVFSQAVQNQSTPAQPGVYNNMSITVSMAGGNTNVQNMN	1283	1332	7.81e-24	true	H9G175_MACMU-1283-1332	false
A0A2J8NLC3_PANTR	MKAWQQGAIGNNNVFSQAVQNQPTPAQPGVYNNMSITVSMAGGNTNVQNMN	1282	1332	1.67e-22	true	A0A2J8NLC3_PANTR-1282-1302	false
NCOA1_HUMAN	MKAWQQGAIGNNNVFSQAVQNQPTPAQPGVYNNMSITVSMAGGNTNVQNMN	1282	1332	1.82e-22	true	NCOA1_HUMAN-1282-1302	false
H2QHJ2_PANTR	MKAWQQGAIGNNNVFSQAVQNQPTPAQPGVYNNMSITVSMAGGNTNVQNMN	1282	1332	1.83e-22	true	H2QHJ2_PANTR-1282-1302	false
B5MCN7_HUMAN	MKAWQQGAIGNNNVFSQAVQNQPTPAQPGVYNNMSITVSMAGGNTNVQNMN	1131	1181	2.02e-22	true	B5MCN7_HUMAN-1131-1151	false
J9NT57_CANLF	MKAWQPGAMGNNVFSQAVQNQPTPAQPGVYNNMSITVSMAGGNTNVQNMN	1282	1331	2.67e-22	true	J9NT57_CANLF-1310-1331	false
E1BK04_BOVIN	MKAWQQGAMGNNNVFSQAIQNQPTPAQPGVYNNMSITVSMAGGNTNVQNMN	1282	1332	5.56e-22	true	E1BK04_BOVIN-1282-1302	false
G3N0C2_BOVIN	MKAWQQGAMGNNNVFSQAIQNQPTPAQPGVYNNMSITVSMAGGNTNVQNMN	1282	1332	6.27e-22	true	G3N0C2_BOVIN-1282-1302	false
A0A1W2P7D7_MOUSE	MKAWQQGTMGNNNVFSQAVQSQPAPAQPGVYNNMSITVSMAGGNANIQNMN	37	87	1.83e-21	true	false	false
F6UQE6_CANLF	MKAWQPGAMGNNSVFSQAVQNQPTPAQPGVYNNMSITVSMAGGNTNVQNMN	1282	1332	2.01e-21	true	F6UQE6_CANLF-1311-1332	false
A0A1W2P7S6_MOUSE	MKAWQQGTMGNNNVFSQAVQSQPAPAQPGVYNNMSITVSMAGGNANIQNMN	300	350	3.66e-20	true	A0A1W2P7S6_MOUSE-300-318	false
D4A3Q3_RAT	MKAWQQGTMGNNNVFSQAVQSQPAPAQPGVYNNMSITVSMAGGNANVQNMN	1222	1272	4.94e-20	true	D4A3Q3_RAT-1222-1240	false
A0A0G2JZG4_RAT	MKAWQQGTMGNNNVFSQAVQSQPAPAQPGVYNNMSITVSMAGGNANVQNMN	1284	1334	5.02e-20	true	A0A0G2JZG4_RAT-1284-1302	false
NCOA1_MOUSE	MKAWQQGTMGNNNVFSQAVQSQPAPAQPGVYNNMSITVSMAGGNANIQNMN	1288	1338	7.66e-20	true	NCOA1_MOUSE-1288-1306	false
Q5F393_CHICK	MKTWQQGAMGNSNVFSQTGQTQPAPAQQGMYNNMSITVSMAGGNTNVQNMN	1352	1402	1.32e-17	true	Q5F393_CHICK-1352-1368	false
F6VED2_MONDO	MKTWQQGAMGNNNMFSQTQPAPAQPGVYNNMSITVSMAGGNTNVQNMN	1276	1323	2.16e-17	true	F6VED2_MONDO-1276-1292	false
F7BUW8_XENTR	LKTWQQSPLGNSGVFSQGGQTQPPPGQQGMYNNMSITVSMGGGNTGVQNVN	1346	1396	1.54e-13	true	false	false
A0A1B8Y626_XENTR	LKTWQQSPLGNSGVFSQGGQTQPPPGQQGMYNNMSITVSMGGGNTGVQNVN	374	424	1.93e-13	true	false	false
A0A1B8Y619_XENTR	LKTWQQSPLGNSGVFSQGGQTQPPPGQQGMYNNMSITVSMGGGNTGVQNVN	374	424	1.94e-13	true	false	false
Q5RIG3_DANRE	LKTWQQGTVANNGMYNQVGPPVSQSFGQQGVYNNMSITVSMAGGSGAVNTL	1220	1270	4.88e-08	true	Q5RIG3_DANRE-1241-1270	false
A0A2R9YJM7_DANRE	LKTWQQGTVANNGMYNQVGPPVSQSFGQQGVYNNMSITVSMAGGSGAVNTL	1210	1260	4.99e-08	true	A0A2R9YJM7_DANRE-1231-1260	false
H2SV33_TAKRU	KSWPPTGITSNSLFGQSGQGAGPAFGQQGVYNNMSITVSMAGGSSGVSSL	1338	1387	1.08e-07	true	H2SV33_TAKRU-1345-1375	false
A0A0D1CR04_USTMA	QQGREGNIETVAQNESTPARPGIGSRQSTQVSV	304	336	2.87e-04	true	false	true
A0A3Q1M2T5_BOVIN	MNGWAQGSMGANSMFSQQSPPHFAQQANTSMYNNNMNINVSMATNTGGMNNMN	1285	1337	5.37e-04	true	A0A3Q1M2T5_BOVIN-1286-1303	false
F6VED2_MONDO-1276-1292	MKTWQQGAMGNNNMFSQ	1276	1292	0	true	F6VED2_MONDO-1276-1292	false
F7HQM8_MACMU	MKAWQQGAIGNNVFSQ	300	315	8.24e-04	true	F7HQM8_MACMU-300-349	false
A0A2J8NLC3_PANTR-1282-1302	MKAWQQGAIGNNNVFSQAVQN	1282	1302	0	true	A0A2J8NLC3_PANTR-1282-1302	false
