## Supplementary Data 2 for "Census of exposed aggregation-prone regions in proteomes": cluster_1070.csv

ID	sequence	start	stop	p-value	conserved	ID_EAR	TM	low_complexity
A0A1D8PS91_CANAL-92-182	GLFGAQANNTSNTSGGGLFGGQTNNTTNNTGGGLFGGQTNNTANNTGGGLFGGQSNTTGTNTGGGLFGGQQQQQQQQQSNTTTSGGGLFGN	92	182	0	true	A0A1D8PS91_CANAL-92-182	false
NU189_SCHPO	MFGSANSSTPGTGLFGSTQTNNATSNTGTGLFGSNNANTTNTGGSLFNKPSTTTGGLFGNTTAQQPSTTTSGLFG	556	630	4.00e-10	true	NU189_SCHPO-570-603	false
Q6CAZ4_YARLI	LFGAKPAAPSGGGLFGQNTSNTANTGTTGTTGGLFGQNNNAASTNTGGGLFGAKPATTTTSGGGLFGAK	142	210	2.88e-09	true	Q6CAZ4_YARLI-155-186	false
B6KRE5_TOXGV	GLFGAQPAQSTGATGGLFGAQSAQNTGAAGGLFGAQPAQNTGATGGLFGAQPAQNTGTAGGLFGGQPSGTSGSSLFGN	612	689	6.37e-09	true	B6KRE5_TOXGV-620-636	false
V5BLS9_TOXGV	GLFGAASSSSQPSTAGTGLFGAASSSSQPSTAGTGLFGAASSASQPSTAGTGLFGAASSASQPSTAGTGLFGAASSASQPSTAGTGLFG	214	302	3.66e-09	true	false	false
NU145_YEAST	GLFGATNNTTSKSAGSLFGNNNATANSTGSTGLFSGSNNIASSTQNGGLFGNSNNNNITSTTQNGGLFGKPTTTPAGAGGLFGN	89	172	2.11e-08	true	NU145_YEAST-89-152	false
A0A1D8PFQ0_CANAL	GLFGAKPANTNTTSGGGLFGGQNNTANTTSTGGGLFGNKPSGGGLFGQQQNTANTANTGVGGGLFGSGTTTNTSGGAGGLFG	148	229	6.13e-08	true	A0A1D8PFQ0_CANAL-156-173	false
NUP57_YEAST	NTSNMNAGGLFGAKPQNTTATTGGLFGSKPQGSTTNGGLFGSGTQNNNTLGGGGLFGQSQQPQTNT	167	232	1.31e-07	true	NUP57_YEAST-209-226	false
NUP98_DICDI	GLFGSMPSTGGSSLFGSTQPTQQQTGGAQPTQSLFGGQTQTTTSPFGSQTSTPFGQPQQTNTGSGLFGAQQTQQTNTGGGLFGAQPTQQTSGGGLFG	362	458	1.79e-07	true	NUP98_DICDI-420-446	false
Q5KMM8_CRYNJ	GLFGSSSPATGFGSTTSNTSTGFGASNTNTGGGLFGQSQPQQGSSLFGQTNTNTGGGLFGQTQPQQSTGGGLFGS	292	366	2.98e-07	true	Q5KMM8_CRYNJ-312-330	false
O01576_CAEEL	GLFGSTSTSTAAPSGGLFGSSAAPTSTAPAPSGGLFGAAPATSNAAPTSGLFGNSAPAATASSGGLFGAAPKPAAPSGGLFGS	182	264	2.27e-06	true	false	false
NU116_YEAST	GLFGSKPSNTVGGGLFGNNQVANQNNPASTSGGLFGSKPATGSLFGGTNSTAPNASSGGIFGSNNASNTAATTNSTGLFGNKPVGAGASTSAGGLF	572	667	2.44e-06	true	NU116_YEAST-580-593	false
Q5KP67_CRYNJ	GLFGSTMQPAQQSSGLFGSTVQKPAGSGLFGSTTQPTQQSTGIGLFGSTAQTAQQPASTGLFGSTTQQQQPSTSLFGQSTAQLGGSSLFG	147	236	4.32e-06	true	false	false
Q0UPT1_PHANO	NNQQNTGGGLFGGQNNQQKPGGLFGGSTQNNNTGGSLFGMSQN	624	666	4.81e-06	true	Q0UPT1_PHANO-620-688	false
Q6C029_YARLI	LFGNNNAASNTSATTGGGLFGAKPATTGGGLFGSNNTTNTSNTGGGLFGNNNANTSNTGGGLFGNNNANNNANTSTGGGLF	577	657	5.13e-06	true	false	false
NUP49_YEAST	TGGGLFGNKPNNTANTGGGLFGANSNSNSGSLFG	83	116	1.67e-05	true	false	false
F6XBE4_ORNAN	GILGAQAPNVSSSSGILGAQAPPNVPNNSGILGVQPPNVSSSSGLLGLPPPNISSSSGLLGIQ	281	343	2.62e-05	true	false	false
F6SEJ6_MONDO	GMLGGQPPNMSSSSGILGGQPPNVSSNSGILGVQPSNVSSSSGIIGAQPPNIPSSSGILGPQ	793	854	4.55e-05	true	false	false
Q54XC5_DICDI	TPTSTGGSGLFGTSTSIAPTSTGGGLFGTSTAVTPTSTGGGGLFG	25	69	4.64e-05	true	false	false
A4GYZ5_ASPFU	LFGSATANKPSPFGGFGSSTTGTQQSTGGGLFGSTQTQQSSTGGGLFG	14	61	5.60e-05	true	false	false
Q9XWK3_CAEEL	GLFGASQTAPAPASAGLFGSTTAPTPASTSSVPLFGSTTTTASPSGGLFGAKTATTAAPAPTGGLFGASTAAPATGSLFGSTAPATGGLFG	43	133	7.34e-05	true	false	false
A0A1D8PKH4_CANAL	GGSVFGQSNTNASGGGLFGGQQNTPTTGGGLFGSKP	566	601	1.52e-04	true	A0A1D8PKH4_CANAL-568-588	false
Q86IX4_DICDI	GLFGGGSSTTPATGGGGLFGGASTTPATGGGLFGGASTTPATGGGLFGGASTTPAT	25	80	3.78e-04	true	false	false
Q5KAN8_CRYNJ	GGLFGSTASAPAQGGGGLFGQTQQPQQQPQTGGGLFGSTAGTAGTSTGGLFGQQNQNQQKPAGGLFGS	120	187	3.89e-04	true	Q5KAN8_CRYNJ-153-178	false
Q4WM91_ASPFU	SSNTGSSLFSGLGGQQQNTNTTAAGGGLFGGSTQASSQPATGGLFSG	76	122	5.30e-04	true	Q4WM91_ASPFU-72-112	false
A0A0R4IAQ8_DANRE	GLFGNTQNKPGGLFGSSTFSQPVTSSTSSGFGFGATSGTSNSLFGSTNTGGGGLFSQQNNAFGANKPAAFGNFGTSTSSGGLFG	50	133	6.12e-04	true	A0A0R4IAQ8_DANRE-80-114	false
E9QGM4_DANRE	GLFGNTQNKPGGLFGSSTFSQPVTSSTSSGFGFGATSGTSNSLFGSTNTGGGGLFSQQNNAFGANKPAAFGNFGTSTSSGGLFG	50	133	6.31e-04	true	E9QGM4_DANRE-80-114	false
E7F981_DANRE	GLFGNTQNKPGGLFGSSTFSQPVTSSTSSGFGFGATSGTSNSLFGSTNTGGGGLFSQQNNAFGANKPAAFGNFGTSTSSGGLFG	50	133	6.41e-04	true	E7F981_DANRE-80-114	false
A0A0D1CZ47_USTMA	SSNTASTSTGGLFGSKPSAPATSGGFSFGGSNNTGNPASTSTGGLFGS	120	167	8.57e-04	true	false	false
