## Supplementary Data 2 for "Census of exposed aggregation-prone regions in proteomes": cluster_1071.csv

ID	sequence	start	stop	p-value	conserved	ID_EAR	TM	low_complexity
F1MCH7_BOVIN-336-355	AEQFNGQGASFNGGSISYSQ	336	355	0	true	F1MCH7_BOVIN-336-355	false
G3N1J5_BOVIN	AEQFNGQGASFNGGSISYSQ	336	355	1.01e-07	true	G3N1J5_BOVIN-336-355	false
G3V9C9_RAT	EQFNGQGASFNGGSISYSQ	334	352	3.55e-07	true	G3V9C9_RAT-335-352	false
ZMIZ2_MOUSE	EQFNGQGASFNGGSISYSQ	334	352	3.66e-07	true	ZMIZ2_MOUSE-335-352	false
E7EWM3_HUMAN	EQFNGQGASFNGGSVSYSQ	302	320	4.61e-07	true	E7EWM3_HUMAN-303-320	false
A0A1D5QVC1_MACMU	EQFNGQGASFNGGSVSYSQ	286	304	4.62e-07	true	A0A1D5QVC1_MACMU-287-304	false
F6U2R2_MACMU	EQFNGQGASFNGGSVSYSQ	302	320	4.79e-07	true	F6U2R2_MACMU-303-320	false
A0A1D5Q1C4_MACMU	EQFNGQGASFNGGSVSYSQ	302	320	5.76e-07	true	A0A1D5Q1C4_MACMU-303-320	false
ZMIZ2_HUMAN	EQFNGQGASFNGGSVSYSQ	334	352	6.10e-07	true	ZMIZ2_HUMAN-335-352	false
A0A087X127_HUMAN	EQFNGQGASFNGGSVSYSQ	334	352	6.73e-07	true	A0A087X127_HUMAN-335-352	false
H2QUI8_PANTR	EQFNGQGASFNGGSVSYSQ	334	352	6.73e-07	true	H2QUI8_PANTR-335-352	false
A0A2I3RFQ8_PANTR	EQFNGQGASFNGGSVSYSQ	334	352	7.92e-07	true	A0A2I3RFQ8_PANTR-335-352	false
