## Supplementary Data 2 for "Census of exposed aggregation-prone regions in proteomes": cluster_1072.csv

ID	sequence	start	stop	p-value	conserved	ID_EAR	TM	low_complexity
B2RUQ2_MOUSE-1642-1665	SSYSAEALIGKSSSTSDQRMGISI	1642	1665	0	true	B2RUQ2_MOUSE-1642-1665	false
D4ABR5_RAT	SSYSAEALIGKSSSTSEQRLGISI	1644	1667	5.22e-06	true	D4ABR5_RAT-1644-1667	false
E2R099_CANLF	SSYSAEALIGKTSSNSEQRMGISI	1658	1681	6.56e-06	true	E2R099_CANLF-1658-1681	false
H2R838_PANTR	SSYSAEALIGKTSSNSEQRMGISI	1661	1684	8.63e-06	true	H2R838_PANTR-1661-1684	false
F7CD18_MONDO	SSYSAEALIGKTSSNSEQRMGISV	1653	1676	8.97e-06	true	F7CD18_MONDO-1653-1676	false
B1WB64_XENTR	SSYSAEALIGKSTSNSDQRMGIS	1595	1617	9.04e-06	true	false	false
F1MBF2_BOVIN	SSYSAEALIGKTSSNSEQRMGISI	1650	1673	9.11e-06	true	F1MBF2_BOVIN-1650-1673	false
USF3_HUMAN	SSYSAEALIGKTSSNSEQRMGISI	1666	1689	9.46e-06	true	USF3_HUMAN-1666-1689	false
F7FZR4_ORNAN	SSYSAEALIGKPASTSESRLGLPV	28	51	2.51e-05	true	false	false
A0A1D5NZF5_CHICK	SSYSAEALIGKTPSNSEQRIGISL	1670	1693	1.74e-04	true	false	false
E7F011_DANRE	SSYSAEALIGKTPVTGEQRMGVHL	1832	1855	3.88e-04	true	false	false
K7DY79_DANRE	SSYSAEALIGKTPVTGEQRMGVHL	1775	1798	4.29e-04	true	false	false
