## Supplementary Data 2 for "Census of exposed aggregation-prone regions in proteomes": cluster_1073.csv

ID	sequence	start	stop	p-value	conserved	ID_EAR	TM	low_complexity
F6T952_XENTR-320-346	LSNILQSGIRQTFGNSGNDKQYLNTVI	320	346	0	true	F6T952_XENTR-320-346	false
A0A2I3TUR1_PANTR	ISNILQSGIRQTFGSSGTDKQYLNTVI	146	172	4.73e-11	true	A0A2I3TUR1_PANTR-147-172	false
Q6PBT3_DANRE	LSNILQTGIRQTFGSSGTEKQYLNTVI	322	348	1.55e-10	true	Q6PBT3_DANRE-323-348	false
A0A3Q1LPS3_BOVIN	ISNILQSGIRQTFGPSGSDKQYLNTVI	320	346	1.75e-10	true	A0A3Q1LPS3_BOVIN-321-346	false
A0A1D5RD14_MACMU	ISNILQSGIRQTFGSSGSDKQYLNTVI	320	346	2.47e-10	true	A0A1D5RD14_MACMU-321-346	false
E2R940_CANLF	ISNILQSGIRQTFGSSGTDKQYLNTVI	320	346	2.64e-10	true	false	false
F7C3C9_MONDO	ISNILQTGIRQTFGNSGTDKQYLNTVI	336	362	2.78e-10	true	F7C3C9_MONDO-337-362	false
H2Q523_PANTR	ISNILQSGIRQTFGSSGTDKQYLNTVI	320	346	3.69e-10	true	H2Q523_PANTR-321-346	false
FEZ1_HUMAN	ISNILQSGIRQTFGSSGTDKQYLNTVI	320	346	3.69e-10	true	FEZ1_HUMAN-321-346	false
Q5BIR8_BOVIN	ISNILQSGIRQTFGPSGSDKQYLNTVI	320	346	3.78e-10	true	Q5BIR8_BOVIN-321-346	false
A0A3Q1MGP7_BOVIN	ISNILQSGIRQTFGPSGSDKQYLNTVI	320	346	4.64e-10	true	A0A3Q1MGP7_BOVIN-321-346	false
FEZ1_MOUSE	ISNILQSGIRQTFGSSGADRQYLNTVI	320	346	8.14e-10	true	FEZ1_MOUSE-321-346	false
FEZ1_RAT	ISNILQSGIRQTFGSSGADRQYLNTVI	321	347	9.81e-10	true	FEZ1_RAT-322-347	false
F6TRI8_MOUSE	LQSGIRQTFGSSGADRQYLNTVI	1	23	2.31e-09	true	false	false
H2SIU5_TAKRU	LSNILQSSIRQTFGSTANEKQYLNTVI	322	348	2.40e-09	true	H2SIU5_TAKRU-323-348	false
H7C0W1_HUMAN	SNVIQNGLRHTFGNSGGEKQYLTTVI	2	27	8.66e-09	true	H7C0W1_HUMAN-2-27	false
D3Z6D5_MOUSE	ISNVIQNGLRHTFGNSGGEKQYLTTVI	303	329	1.80e-08	true	D3Z6D5_MOUSE-304-329	false
A0A1L1RVA3_CHICK	ISSILHSGLRQTFGPAANEKQYLNTVI	321	347	1.86e-08	true	false	false
A0A3Q4EH67_MOUSE	ISNVIQNGLRHTFGNSGGEKQYLTTVI	303	329	1.98e-08	true	A0A3Q4EH67_MOUSE-304-329	false
FEZ2_RAT	ISNVIQNGLRHTFGNSGGEKQYLTTVI	303	329	2.09e-08	true	FEZ2_RAT-304-329	false
H2R008_PANTR	ISNVIQNGLRHTFGNSGGEKQYLTTVI	310	336	2.35e-08	true	H2R008_PANTR-311-336	false
F6S6P5_MACMU	ISNVIQNGLRHTFGNSGGEKQYLTTVI	310	336	2.50e-08	true	F6S6P5_MACMU-311-336	false
E1BG64_BOVIN	ISNVIQNGLRHTFGNSGGEKQYLTTVI	304	330	2.61e-08	true	E1BG64_BOVIN-305-330	false
E2QZ38_CANLF	ISNVIQNGLRHTFGNSGGEKQYLTTVI	304	330	2.94e-08	true	E2QZ38_CANLF-305-330	false
F7EYQ2_RAT	ISNVIQNGLRHTFGNSGGEKQYLTTVI	327	353	3.18e-08	true	F7EYQ2_RAT-328-353	false
E1C6V5_CHICK	ISNVIQNGFRHTFGNSGGEKQYLTTVI	297	323	3.85e-08	true	E1C6V5_CHICK-298-323	false
F6TKQ2_MONDO	ISNVIQNGFRHTFGNSGGEKQYLTTVI	302	328	5.82e-08	true	F6TKQ2_MONDO-303-328	false
F7C5C4_XENTR	LSNVIQNSFRQTFGNPGGEKQYLTTVI	312	338	9.52e-08	true	false	false
F8W568_DANRE	ISTAIQNGFRHTFGNGGGEKQYVTTVI	293	319	3.68e-06	true	F8W568_DANRE-294-319	false
E7FBD4_DANRE	ISTAIQNGFRHTFGNGGGEKQYVTTVI	304	330	3.80e-06	true	E7FBD4_DANRE-305-330	false
A0A1D5P8V2_CHICK	ISSILHSGLRQTFGPAANEKQ	321	341	4.09e-05	true	false	false
A9S9Z6_PHYPA	VRQSGGNSGNDRQVVNRV	807	824	6.93e-04	true	false	false
A0A3Q4EH67_MOUSE-304-329	SNVIQNGLRHTFGNSGGEKQYLTTVI	304	329	0	true	A0A3Q4EH67_MOUSE-304-329	false
F6T952_XENTR	SNILQSGIRQTFGNSGNDKQYLNTVI	321	346	2.43e-08	true	F6T952_XENTR-320-346	false
