## Supplementary Data 2 for "Census of exposed aggregation-prone regions in proteomes": cluster_1074.csv

ID	sequence	start	stop	p-value	conserved	ID_EAR	TM	low_complexity
G1K0W4_CAEEL-211-232	VRNRMSRLIDGVEVDDFVNLII	211	232	0	true	G1K0W4_CAEEL-211-232	false
G5ECZ8_CAEEL	VRNRMSRLIDGVEVDDFVNLII	1293	1314	2.10e-09	true	G5ECZ8_CAEEL-1293-1314	true
G5EC55_CAEEL	VRNRMSRLIDGVEVDDFVNLII	1195	1216	2.11e-09	true	G5EC55_CAEEL-1195-1216	false
G5EC95_CAEEL	VRNRMSRLIDGVEVDDFVNLII	1173	1194	2.11e-09	true	G5EC95_CAEEL-1173-1194	false
Q09EF4_CAEEL	VRNRMSRLIDGVEVDDFVNLII	1004	1025	2.11e-09	true	Q09EF4_CAEEL-1004-1025	false
G5ECF9_CAEEL	VRNRMSRLIDGVEVDDFVNLII	986	1007	2.11e-09	true	G5ECF9_CAEEL-986-1007	false
G5EGP5_CAEEL	VRNRMSRLIDGVEVDDFVNLII	986	1007	2.11e-09	true	G5EGP5_CAEEL-986-1007	false
