## Supplementary Data 2 for "Census of exposed aggregation-prone regions in proteomes": cluster_1075.csv

ID	sequence	start	stop	p-value	conserved	ID_EAR	TM	low_complexity
A0A1D5PHS9_CHICK-1179-1199	NKQQFKILNVPMSSQLAANHW	1179	1199	0	true	A0A1D5PHS9_CHICK-1179-1199	false
F6UDQ5_ORNAN	NKQQFKILNVPMSSQLAANHW	84	104	1.03e-09	true	F6UDQ5_ORNAN-84-104	false
F6URG2_XENTR	NKQQFKILNVPMSSQLAANHW	1173	1193	6.60e-09	true	F6URG2_XENTR-1173-1193	false
A0A2I3THW8_PANTR	NKQQFKILNVPMSSQLAANHW	1171	1191	8.22e-09	true	A0A2I3THW8_PANTR-1171-1191	false
RENT2_HUMAN	NKQQFKILNVPMSSQLAANHW	1179	1199	8.80e-09	true	RENT2_HUMAN-1179-1199	false
H2Q1L9_PANTR	NKQQFKILNVPMSSQLAANHW	1179	1199	8.80e-09	true	H2Q1L9_PANTR-1179-1199	false
A0A3Q1LRF2_BOVIN	NKQQFKILNVPMSSQLAANHW	1178	1198	8.80e-09	true	A0A3Q1LRF2_BOVIN-1178-1198	false
F7HDY5_MACMU	NKQQFKILNVPMSSQLAANHW	1179	1199	9.00e-09	true	F7HDY5_MACMU-1179-1199	false
E2RLB0_CANLF	NKQQFKILNVPMSSQLAANHW	1178	1198	9.00e-09	true	E2RLB0_CANLF-1178-1198	false
E2RL95_CANLF	NKQQFKILNVPMSSQLAANHW	1178	1198	9.14e-09	true	E2RL95_CANLF-1178-1198	false
F7G5X8_MONDO	NKQQFKILNVPMSSQLAANHW	1178	1198	9.21e-09	true	F7G5X8_MONDO-1178-1198	false
A2AT37_MOUSE	NKQQFKILNVPMSSQLAANHW	1176	1196	9.57e-09	true	A2AT37_MOUSE-1176-1196	false
F6Q3G7_MOUSE	NKQQFKILNVPMSSQLAANHW	430	450	9.92e-09	true	F6Q3G7_MOUSE-430-450	false
A0A0U1RRQ4_RAT	FKILNVPMSSQLAANHW	1	17	9.68e-08	true	false	false
F1MQ83_BOVIN	QFKILNVPMSSQLAANHW	1125	1142	3.51e-07	true	false	false
D3ZT03_RAT	KKMFKILNVPMSSQLAANHW	1182	1201	4.54e-07	true	false	false
H2T1T5_TAKRU	NKQQYKILNVPLSSHLAANHF	1194	1214	8.02e-07	true	false	false
A7RNS0_NEMVE	NKQQYRDLEIPISSDLAAN	1009	1027	4.93e-04	true	false	false
B7PIK2_IXOSC	NKPQFKSLEVPVSSELAQN	1037	1055	7.25e-04	true	false	false
