## Supplementary Data 2 for "Census of exposed aggregation-prone regions in proteomes": cluster_1076.csv

ID	sequence	start	stop	p-value	conserved	ID_EAR	TM	low_complexity
DAB_DROME-2058-2075	VSANANNGGSKSLFRFSN	2058	2075	0	true	DAB_DROME-2058-2075	false
M9PFS5_DROME	VSANANNGGSKSLFRFSN	2034	2051	1.74e-06	true	M9PFS5_DROME-2034-2051	false
E1JI13_DROME	VSANANNGGSKSLFRFSN	2058	2075	2.18e-06	true	E1JI13_DROME-2058-2075	false
M9NEC1_DROME	VSANANNGGSKSLFRFSN	2034	2051	2.18e-06	true	M9NEC1_DROME-2034-2051	false
M9NDT7_DROME	VSANANNGGSKSLFRFSN	1881	1898	2.19e-06	true	M9NDT7_DROME-1881-1898	false
M9PCU3_DROME	VSANANNGGSKSLFRFSN	1983	2000	2.55e-06	true	M9PCU3_DROME-1983-2000	false
M9NG14_DROME	VSANANNGGSKSLFRFSN	1905	1922	2.75e-06	true	M9NG14_DROME-1905-1922	false
M9PI84_DROME	VSANANNGGSKSLFRFSN	1980	1997	2.81e-06	true	M9PI84_DROME-1980-1997	false
