## Supplementary Data 2 for "Census of exposed aggregation-prone regions in proteomes": cluster_1077.csv

ID	sequence	start	stop	p-value	conserved	ID_EAR	TM	low_complexity
A0A1D5QBG8_MACMU-662-679	VHYFYDESGVRRSYTFGL	662	679	0	true	A0A1D5QBG8_MACMU-662-679	false
H2Q440_PANTR	VHYFYDESGVRRSYTFGL	662	679	5.74e-08	true	H2Q440_PANTR-662-679	true
E1BCD5_BOVIN	VHYFYDESGVRRSYTFGL	663	680	5.74e-08	true	E1BCD5_BOVIN-663-680	true
E2RMR5_CANLF	VHYFYDESGVRRSYTFGL	661	678	5.74e-08	true	E2RMR5_CANLF-661-678	true
PCX3_HUMAN	VHYFYDESGVRRSYTFGL	662	679	5.74e-08	true	PCX3_HUMAN-662-679	true
F6SXG8_MACMU	VHYFYDESGVRRSYTFGL	662	679	5.74e-08	true	F6SXG8_MACMU-662-679	true
H9Z8W4_MACMU	VHYFYDESGVRRSYTFGL	662	679	5.74e-08	true	H9Z8W4_MACMU-662-679	true
D3ZSQ1_RAT	VHYFYDESGVRRSYTFGL	662	679	5.74e-08	true	D3ZSQ1_RAT-662-679	true
PCX3_MOUSE	VHYFYDESGVRRSYTFGL	662	679	5.74e-08	true	PCX3_MOUSE-662-679	true
F6T3E7_MACMU	VHYFYDESGVRRSYTFGL	662	679	5.74e-08	true	F6T3E7_MACMU-662-679	true
F7BSB8_ORNAN	VHYFYDESGVRRSYTFGL	534	551	5.80e-08	true	F7BSB8_ORNAN-534-551	true
F7DCB1_MOUSE	VHYFYDESGVRRSYTFGL	93	110	1.43e-07	true	F7DCB1_MOUSE-93-110	true
E9QG95_DANRE	VHYFFDESGVKRSYTFG	868	884	1.28e-06	true	false	true
H2V361_TAKRU	VHYFYDESGVKRSYTFG	584	600	2.97e-06	true	false	true
H2V358_TAKRU	VHYFYDESGVKRSYTFG	631	647	2.99e-06	true	false	true
H2V360_TAKRU	VHYFYDESGVKRSYTFG	603	619	3.03e-06	true	false	true
H2V357_TAKRU	VHYFYDESGVKRSYTFG	612	628	3.06e-06	true	false	true
A0A2R8QV08_DANRE	VHYFFDESGVKRSYTFG	602	618	6.25e-06	true	false	true
