## Supplementary Data 2 for "Census of exposed aggregation-prone regions in proteomes": cluster_1078.csv

ID	sequence	start	stop	p-value	conserved	ID_EAR	TM	low_complexity
A0A486WTK6_CAEEL-629-646	LALIASQTGSVASLSSMI	629	646	0	true	A0A486WTK6_CAEEL-629-646	false
X5LXA1_CAEEL	LALIASQTGSVASLSSMI	570	587	2.84e-05	true	X5LXA1_CAEEL-570-587	true
X5LQ14_CAEEL	LALIASQTGSVASLSSMI	570	587	2.84e-05	true	X5LQ14_CAEEL-570-587	true
A0A486WWK3_CAEEL	LALIASQTGSVASLSSMI	629	646	2.94e-05	true	A0A486WWK3_CAEEL-629-646	true
Q5WRP6_CAEEL	LALIASQTGSVASLSSMI	570	587	2.95e-05	true	Q5WRP6_CAEEL-570-587	true
A0A486WVD0_CAEEL	LALIASQTGSVASLSSMI	629	646	3.06e-05	true	A0A486WVD0_CAEEL-629-646	true
A0A486WXK7_CAEEL	LALIASQTGSVASLSSMI	629	646	3.06e-05	true	A0A486WXK7_CAEEL-629-646	true
A5JYS5_CAEEL	LALIASQTGSVASLSSMI	629	646	3.08e-05	true	A5JYS5_CAEEL-629-646	true
Q18798_CAEEL	LALIASQTGSVASLSSMI	629	646	3.13e-05	true	Q18798_CAEEL-629-646	true
Q7JM28_CAEEL	LALIASQTGSVASLSSMI	629	646	3.20e-05	true	Q7JM28_CAEEL-629-646	true
A0A486WX00_CAEEL	LALIASQTGSVASLSSMI	629	646	3.22e-05	true	A0A486WX00_CAEEL-629-646	true
