## Supplementary Data 2 for "Census of exposed aggregation-prone regions in proteomes": cluster_1079.csv

ID	sequence	start	stop	p-value	conserved	ID_EAR	TM	low_complexity
A4_DROME-459-486	MTARFQTSVQALEEEGNAEKHQLAAMHQ	459	486	0	true	A4_DROME-459-486	false
M9NDH5_DROME	MTARFQTSVQALEEEGNAEKHQLAAMHQ	455	482	4.82e-12	true	M9NDH5_DROME-455-482	true
M9NE22_DROME	MTARFQTSVQALEEEGNAEKHQLAAMHQ	459	486	4.97e-12	true	M9NE22_DROME-459-486	true
M9NFQ0_DROME	MTARFQTSVQALEEEGNAEKHQLAAMHQ	460	487	5.04e-12	true	false	true
M9NEM2_DROME	MTARFQTSVQALEEEGNAEKHQLAAMHQ	402	429	5.10e-12	true	M9NEM2_DROME-402-429	true
Q7QCS9_ANOGA	MTARFQTSVQALEEEGNSEKHQLAAMHQ	417	444	7.43e-12	true	Q7QCS9_ANOGA-417-444	true
M9NGF6_DROME	MTARFQALEEEGNAEKHQLAAMHQ	464	487	1.35e-08	true	M9NGF6_DROME-460-487	true
C3XR12_BRAFL	MMERFQVTVNALEQEGQSEREQLLQTHQ	317	344	4.98e-05	true	C3XR12_BRAFL-321-342	true
A0A158PYJ7_BRUMA	MTSRFQKTVASLEEENKEQKKQLEDVHE	343	370	2.43e-04	true	false	true
M9NGF6_DROME-460-487	FKQRMTARFQALEEEGNAEKHQLAAMHQ	460	487	0	true	M9NGF6_DROME-460-487	false
A4_DROME	FKQRMTARFQTSVQALEEEGNAEKHQLAAMHQ	455	486	4.42e-11	true	A4_DROME-459-486	true
