## Supplementary Data 2 for "Census of exposed aggregation-prone regions in proteomes": cluster_1080.csv

ID	sequence	start	stop	p-value	conserved	ID_EAR	TM	low_complexity
A0A0G2JXM2_RAT-264-302	FKLEASQGHRTSENLALIGVDHSLQHDGSNAFVSQKQTS	264	302	0	true	A0A0G2JXM2_RAT-264-302	false
D3ZC98_RAT	FKLEASQGHRTSENLALIGVDHSLQHDGSNAFVSQKQTS	280	318	7.51e-19	true	D3ZC98_RAT-280-318	false
F6V6A9_CANLF	FKLEPAQGHRTSENLALIGVDHSLQQDGSNAFISQKQNS	341	379	1.56e-16	true	F6V6A9_CANLF-354-379	false
A0A2I3SHX0_PANTR	FKLEPTQGHRTSENLALTGVDHSLPQDGSNAFISQKQNS	324	362	2.45e-15	true	A0A2I3SHX0_PANTR-337-362	false
CCNT1_PANTR	FKLEPTQGHRTSENLALTGVDHSLPQDGSNAFISQKQNS	340	378	2.49e-15	true	CCNT1_PANTR-353-378	false
CCNT1_HUMAN	FKLEPTQGHRTSENLALTGVDHSLPQDGSNAFISQKQNS	341	379	2.49e-15	true	CCNT1_HUMAN-354-379	false
CCNT1_MOUSE	FKLEAAQGHRTSESLALIGVDHSLQQDGSSAFGSQKQAS	341	379	6.94e-15	true	false	false
CCNT1_BOVIN	FKVEPAQGYRKSENLALVGADHSLQQDGSNAFVSQKQNS	342	380	2.09e-14	true	CCNT1_BOVIN-355-380	false
A0A3Q1MBF6_BOVIN	FKVEPAQGYRKSENLALVGADHSLQQDGSNAFVSQKQNS	340	378	2.15e-14	true	A0A3Q1MBF6_BOVIN-353-378	false
F6QBN4_MONDO	LKLESTQGHRTNEHLALMGADHSLQQDPATFVSQKQSS	209	246	2.67e-11	true	false	true
F6XWU2_ORNAN	KLEAAQGHRPGEGPALLGTEPGLAPDGVAAFLAQK	334	368	1.41e-06	true	false	false
A0A2I3SHX0_PANTR-337-362	NLALTGVDHSLPQDGSNAFISQKQNS	337	362	0	true	A0A2I3SHX0_PANTR-337-362	false
A0A0G2JXM2_RAT	NLALIGVDHSLQHDGSNAFVSQKQTS	277	302	1.22e-08	true	A0A0G2JXM2_RAT-264-302	false
