## Supplementary Data 2 for "Census of exposed aggregation-prone regions in proteomes": cluster_1081.csv

ID	sequence	start	stop	p-value	conserved	ID_EAR	TM	low_complexity
A0A2R9YJM7_DANRE-1231-1260	VSQSFGQQGVYNNMSITVSMAGGSGAVNTL	1231	1260	0	true	A0A2R9YJM7_DANRE-1231-1260	false
Q5RIG3_DANRE	VSQSFGQQGVYNNMSITVSMAGGSGAVNTL	1241	1270	9.10e-13	true	Q5RIG3_DANRE-1241-1270	false
H2SV33_TAKRU	AFGQQGVYNNMSITVSMAGGSSGVSSL	1361	1387	8.74e-09	true	false	false
Q5F393_CHICK	AQQGMYNNMSITVSMAGGNTNVQNM	1377	1401	6.98e-06	true	Q5F393_CHICK-1379-1427	false
D4A3Q3_RAT	AQPGVYNNMSITVSMAGGNANVQNM	1247	1271	9.13e-06	true	D4A3Q3_RAT-1250-1285	false
A0A0G2JZG4_RAT	AQPGVYNNMSITVSMAGGNANVQNM	1309	1333	9.13e-06	true	A0A0G2JZG4_RAT-1312-1347	false
F7BUW8_XENTR	GQQGMYNNMSITVSMGGGNTGV	1371	1392	1.01e-05	true	F7BUW8_XENTR-1372-1404	false
A0A1W2P7D7_MOUSE	AQPGVYNNMSITVSMAGGNANIQNM	62	86	1.09e-05	true	false	false
NCOA1_MOUSE	AQPGVYNNMSITVSMAGGNANIQNM	1313	1337	1.31e-05	true	NCOA1_MOUSE-1316-1351	false
E1BK04_BOVIN	AQPGVYNNMSITVSMAGGNTNVQNM	1307	1331	1.36e-05	true	E1BK04_BOVIN-1311-1332	false
G3N0C2_BOVIN	AQPGVYNNMSITVSMAGGNTNVQNM	1307	1331	1.42e-05	true	G3N0C2_BOVIN-1311-1332	false
A0A2J8NLC3_PANTR	AQPGVYNNMSITVSMAGGNTNVQNM	1307	1331	1.43e-05	true	A0A2J8NLC3_PANTR-1311-1332	false
H9G175_MACMU	AQPGVYNNMSITVSMAGGNTNVQNM	1307	1331	1.43e-05	true	H9G175_MACMU-1283-1332	false
J9NT57_CANLF	AQPGVYNNMSITVSMAGGNTNVQNM	1306	1330	1.43e-05	true	J9NT57_CANLF-1310-1331	false
A0A1B8Y626_XENTR	GQQGMYNNMSITVSMGGGNTGVQN	399	422	1.44e-05	true	A0A1B8Y626_XENTR-400-432	false
A0A1B8Y619_XENTR	GQQGMYNNMSITVSMGGGNTGVQN	399	422	1.46e-05	true	A0A1B8Y619_XENTR-400-432	false
F6UQE6_CANLF	AQPGVYNNMSITVSMAGGNTNVQNM	1307	1331	1.48e-05	true	F6UQE6_CANLF-1311-1332	false
NCOA1_HUMAN	AQPGVYNNMSITVSMAGGNTNVQNM	1307	1331	1.50e-05	true	NCOA1_HUMAN-1311-1332	false
H2QHJ2_PANTR	AQPGVYNNMSITVSMAGGNTNVQNM	1307	1331	1.50e-05	true	H2QHJ2_PANTR-1311-1332	false
B5MCN7_HUMAN	AQPGVYNNMSITVSMAGGNTNVQNM	1156	1180	1.50e-05	true	B5MCN7_HUMAN-1160-1181	false
F6VED2_MONDO	AQPGVYNNMSITVSMAGGNTNVQNM	1298	1322	1.64e-05	true	F6VED2_MONDO-1302-1323	false
A0A1W2P7S6_MOUSE	QPGVYNNMSITVSMAGGNANIQNM	326	349	2.20e-05	true	A0A1W2P7S6_MOUSE-328-363	false
F7HQM8_MACMU	AQPGVYNNMSITVSMAGGNTNVQNM	324	348	2.45e-05	true	F7HQM8_MACMU-300-349	false
A0A2J8NLC3_PANTR-1311-1332	VYNNMSITVSMAGGNTNVQNMN	1311	1332	0	true	A0A2J8NLC3_PANTR-1311-1332	false
A0A2R9YJM7_DANRE	VYNNMSITVSMAGGSGAVNTL	1240	1260	8.99e-05	true	A0A2R9YJM7_DANRE-1231-1260	false
