## Supplementary Data 2 for "Census of exposed aggregation-prone regions in proteomes": cluster_1082.csv

ID	sequence	start	stop	p-value	conserved	ID_EAR	TM	low_complexity
A7RK53_NEMVE-916-941	IGNQMLKAMGWSEGRGLGKEGQGIVN	916	941	0	true	A7RK53_NEMVE-916-941	false
A9URA0_MONBE	VGNRMLKAMGWSEGKGLGKDGSGIV	595	619	1.53e-08	true	false	false
Q9GYS7_CAEEL	IGNRLLKSMGWKEGQGVGKHAQGIVN	856	881	3.85e-07	true	false	false
Q9BIC2_CAEEL	IGNRLLKSMGWKEGQGVGKHAQGIVN	857	882	3.88e-07	true	false	false
Q8T8N7_CAEEL	IGNRLLKSMGWKEGQGVGKHAQGIVN	798	823	4.63e-07	true	false	false
Q86NJ9_CAEEL	IGNRLLKSMGWKEGQGVGKHAQGIVN	627	652	4.98e-07	true	false	false
Q86NK0_CAEEL	IGNRLLKSMGWKEGQGVGKHAQGIVN	770	795	5.01e-07	true	false	false
B7PD50_IXOSC	IGNKMLKAMGWSEGQGLGKSNTGTTN	757	782	7.27e-07	true	false	false
A0A0G2KUM0_DANRE	IGNKMLQAMGWKEGKGLGRNQQGI	763	786	1.18e-06	true	A0A0G2KUM0_DANRE-763-788	true
F6XFH8_XENTR	IGNKMLQAMGWKEGSGLGRKSQGI	952	975	1.29e-06	true	false	false
A0A0H5S442_BRUMA	IGNKLLKSMGWQEGTGIGKNNQGII	842	866	1.60e-06	true	false	false
H2T7V4_TAKRU	IGNKMLQAMGWKEGKGLGRNQQGI	686	709	1.71e-06	true	H2T7V4_TAKRU-686-711	false
RBM5_XENTR	IGNKMLQAMGWKEGSGLGRKSQGI	769	792	1.77e-06	true	false	false
SUGP1_MOUSE	IGYQMLMKMGWKEGEGLGTEGQGIKN	563	588	1.78e-06	true	false	false
A0A1D5PQ66_CHICK	IGNKMLQAMGWREGSGLGRKCQGI	842	865	2.08e-06	true	false	false
S4R273_MOUSE	IGNKMLQAMGWREGSGLGRKCQGI	108	131	2.21e-06	true	false	false
F6ZCX1_MACMU	IGYQMLMKMGWKEGEGLGSEGQGIKN	538	563	2.49e-06	true	false	false
H2T7V2_TAKRU	IGNKMLQAMGWKEGKGLGRNQQGI	773	796	2.57e-06	true	H2T7V2_TAKRU-773-798	false
F6UEG6_MONDO	IGYQMLVKMGWKEGEGLGSEGQGIKN	560	585	2.63e-06	true	false	false
A0A2I3S1V4_PANTR	IGNKMLQAMGWREGSGLGRKCQGI	754	777	2.71e-06	true	false	false
F6WGR0_ORNAN	IGNKMLQAMGWREGSGLGRKCQGI	645	668	2.73e-06	true	false	false
SUGP1_RAT	IGYQMLMKMGWKEGEGLGTEGQGIKN	564	589	2.79e-06	true	false	false
E2QUP3_CANLF	IGNKMLQAMGWREGSGLGRKCQGI	746	769	3.09e-06	true	false	false
RBM5_BOVIN	IGNKMLQAMGWREGSGLGRKCQGI	746	769	3.11e-06	true	false	false
SUGP1_HUMAN	IGYQMLMKMGWKEGEGLGSEGQGIKN	565	590	3.13e-06	true	false	false
G2HJM4_PANTR	IGYQMLMKMGWKEGEGLGSEGQGIKN	565	590	3.20e-06	true	false	false
F6ZCV4_MACMU	IGYQMLMKMGWKEGEGLGSEGQGIKN	541	566	3.21e-06	true	false	false
A0A3Q0KFL9_SCHMA	VGFQMLEKMGWKEGEGLGIDGQGIVN	299	324	3.23e-06	true	false	false
F7CDY6_MACMU	IGNKMLQAMGWREGSGLGRKCQGI	748	771	3.25e-06	true	false	false
B1WB15_XENTR	LGYQMLMKMGWKEGEGLGTEGQGIKN	537	562	3.46e-06	true	false	false
H2QMN1_PANTR	IGNKMLQAMGWREGSGLGRKCQGI	746	769	3.51e-06	true	false	false
RBM5_HUMAN	IGNKMLQAMGWREGSGLGRKCQGI	746	769	3.54e-06	true	false	false
G4VC03_SCHMA	VGFQMLEKMGWKEGEGLGIDGQGIVN	268	293	3.66e-06	true	false	false
RBM5_MOUSE	IGNKMLQAMGWREGSGLGRKCQGI	746	769	3.82e-06	true	false	false
RBM5_RAT	IGNKMLQAMGWREGSGLGRKCQGI	746	769	3.85e-06	true	false	false
F7EJ76_MONDO	IGNKMLQAMGWREGSGLGRKCQGI	748	771	3.93e-06	true	false	false
J9P8U4_CANLF	IGYQMLMKMGWKEGDGLGSEGQGIKN	560	585	3.99e-06	true	false	false
E2RCV3_CANLF	IGYQMLMKMGWKEGDGLGSEGQGIKN	556	581	3.99e-06	true	false	false
Q7PPM1_ANOGA	IGNKLLQKMGWSEGQGLGRANQGRVN	796	821	4.40e-06	true	false	false
A4FV64_BOVIN	IGYQMLMKMGWKEGDGLGSEGQGIKN	555	580	4.72e-06	true	false	false
A0A3Q2TZ20_CHICK	IGYQMLMKMGWKEGEGLGSDGQGIKN	525	550	4.93e-06	true	false	false
Q95Q15_CAEEL	VGFKLLKSMGWSEGQGLGKEKQGHV	436	460	5.46e-06	true	false	false
Q9XWG6_CAEEL	VGFKLLKSMGWSEGQGLGKEKQGHV	436	460	5.62e-06	true	false	false
A0A3S5ZPH1_BOVIN	IGYQMLMKMGWKEGDGLGSEGQGIKN	546	571	5.75e-06	true	false	false
A0A1D5P6Z4_CHICK	IGYQMLMKMGWKEGEGLGSDGQGIKN	569	594	8.15e-06	true	false	false
A0A3Q2U9G4_CHICK	IGYQMLMKMGWKEGEGLGSDGQGIKN	618	643	8.56e-06	true	false	false
RBM10_MOUSE	IGSRMLQAMGWKEGSGLGRKKQGIV	861	885	9.17e-06	true	false	false
A0A2K1K008_PHYPA	VGNRMLRNMGWQEGSGLGKEGTGIV	1032	1056	9.39e-06	true	false	false
A0A0B4KF34_DROME	IGFQMLQKLGWKEGQGLGQDGAGIVD	755	780	9.94e-06	true	A0A0B4KF34_DROME-754-775	false
RBM10_HUMAN	IGSRMLQAMGWKEGSGLGRKKQGIV	861	885	1.07e-05	true	false	false
A0A3Q1MJU5_BOVIN	IGSRMLQAMGWKEGSGLGRKKQGIV	861	885	1.07e-05	true	false	false
A0A1D5Q172_MACMU	IGSRMLQAMGWKEGSGLGRKKQGIV	860	884	1.07e-05	true	false	false
A0A0G2K3S6_RAT	IGSRMLQAMGWKEGSGLGRKKQGIV	861	885	1.09e-05	true	false	false
Q9VNC4_DROME	IGFQMLQKLGWKEGQGLGQDGAGIVD	752	777	1.10e-05	true	Q9VNC4_DROME-751-772	false
A0A2I3TCS5_PANTR	IGSRMLQAMGWKEGSGLGRKKQGIV	937	961	1.20e-05	true	false	false
F7BRT1_MACMU	IGSRMLQAMGWKEGSGLGRKKQGIV	784	808	1.21e-05	true	false	false
A0A3Q1M366_BOVIN	IGSRMLQAMGWKEGSGLGRKKQGIV	784	808	1.21e-05	true	false	false
RBM10_RAT	IGSRMLQAMGWKEGSGLGRKKQGIV	783	807	1.24e-05	true	false	false
H2QYI6_PANTR	IGSRMLQAMGWKEGSGLGRKKQGIV	794	818	1.28e-05	true	false	false
F1MFZ9_BOVIN	IGSRMLQAMGWKEGSGLGRKKQGIV	913	937	1.33e-05	true	false	false
A0A2I3S4J2_PANTR	IGSRMLQAMGWKEGSGLGRKKQGIV	926	950	1.34e-05	true	false	false
J9P453_CANLF	IGSRMLQAMGWKEGSGLGRKKQGIV	699	723	1.37e-05	true	false	false
F1PDM2_CANLF	IGSRMLQAMGWKEGSGLGRKKQGIV	926	950	1.55e-05	true	false	false
F7HPQ5_MACMU	IGSRMLQAMGWKEGSGLGRKKQGIV	881	905	1.56e-05	true	false	false
F6ZW49_XENTR	VGFQMLSKMGWKEGQGLGTSGSGIKN	695	720	1.57e-05	true	false	false
SUA_ARATH	VGNRMLRNMGWHEGSGLGKDGSGM	931	954	1.58e-05	true	false	false
A0A1I9LMI4_ARATH	VGNRMLRNMGWHEGSGLGKDGSGM	887	910	1.58e-05	true	false	false
A0A3Q1NN09_BOVIN	IGSRMLQAMGWKEGSGLGRKKQGIV	1003	1027	1.61e-05	true	false	false
A7RS69_NEMVE	IGYQMLKKAGWEEGKGLGSKGQGI	347	370	1.89e-05	true	false	false
F7EC91_ORNAN	IGSRMLQAMGWKEGSGLGRKKHGIV	810	834	1.91e-05	true	false	false
F7BRU1_MACMU	IGSRMLQAMGWKEGSGLGRKKQGIV	748	772	1.94e-05	true	false	false
F6UEE4_CIOIN	IGNQMLQKMGWKQGSGLGKSMSGI	695	718	2.06e-05	true	false	false
K7ECC8_ORNAN	IGYQMLVKMGWKEGDGLGSDGQGIKN	115	140	2.08e-05	true	false	false
A0A3Q2U283_CHICK	VGFQMLQKMGWQEGHGLGTRGKGI	1039	1062	2.39e-05	true	false	false
E1C5N4_CHICK	VGFQMLQKMGWQEGHGLGTRGKGI	990	1013	2.40e-05	true	false	false
A0A023GRW3_DROME	VGSRLMQKMGWSEGQGLGKKNQG	883	905	2.83e-05	true	false	false
Q8IPW6_DROME	VGSRLMQKMGWSEGQGLGKKNQG	881	903	2.83e-05	true	false	false
A7TBH8_NEMVE	IGYQMLKKAGWEEGKGLGSKGQGIT	49	73	3.06e-05	true	false	false
F7DSD1_MONDO	VGFQMLQKMGWKEGYGLGSRGKGI	1034	1057	3.17e-05	true	false	false
A7RKB9_NEMVE	VGHQMLKKMGWEGAGLGKNERGIQN	789	813	3.20e-05	true	false	false
A7T602_NEMVE	VGHQMLKKMGWEGAGLGKNERGIQN	300	324	3.26e-05	true	false	false
C3XRA8_BRAFL	VGNRMLRGMGWSPGLGLGAENQGM	442	465	3.54e-05	true	false	false
A0A1I9LMI6_ARATH	VGNRMLRNMGWHEGSGLGKDGSGM	651	674	3.79e-05	true	false	false
GPTC2_MOUSE	IGNRMLQSMGWTPGSGLGRDGRGI	469	492	3.90e-05	true	false	false
Q9VPY4_DROME	VGSRLLQKMGWSEGQGLGRKNQG	938	960	4.56e-05	true	false	false
Q7QBC6_ANOGA	VGFQMLQKLGWKQGQGLGADGSGIVD	944	969	4.73e-05	true	false	false
GPTC2_HUMAN	IGNRMLQNMGWTPGSGLGRDGKGI	470	493	5.28e-05	true	false	false
A0A2I3T589_PANTR	IGNRMLQNMGWTPGSGLGRDGKGI	470	493	5.32e-05	true	false	false
F6W0H4_MACMU	IGNRMLQNMGWTPGSGLGRDGKGI	470	493	5.75e-05	true	false	false
A7SFZ4_NEMVE	LGNQLLRKMGWKGSGGIGKEGQG	200	222	5.87e-05	true	false	false
F7CNH3_MACMU	LGFQMLQKMGWKEGHGLGSLGKGI	1029	1052	5.88e-05	true	false	false
SUGP2_HUMAN	LGFQMLQKMGWKEGHGLGSLGKGI	1014	1037	5.89e-05	true	false	false
F6QE79_ORNAN	IGNRMLQSMGWTPGTGLGRDGKGM	480	503	5.92e-05	true	false	false
M0R2Z9_HUMAN	LGFQMLQKMGWKEGHGLGSLGKGI	1028	1051	5.97e-05	true	false	false
H2R3L9_PANTR	LGFQMLQKMGWKEGHGLGSLGKGI	1028	1051	5.97e-05	true	false	false
K7C3X0_PANTR	LGFQMLQKMGWKEGHGLGSLGKGI	1014	1037	5.98e-05	true	false	false
F6YLC3_XENTR	IGNRMLQNMGWTPGTGLGPDGKGI	463	486	6.11e-05	true	false	false
A0A3Q1M3I0_BOVIN	IGNRMLQNMGWTPGTGLGRDGKGI	471	494	6.20e-05	true	false	false
D3ZJH2_RAT	VGFQMLQKMGWKEGHGLGSLGKGI	1000	1023	6.35e-05	true	false	false
A0A3Q1LUH8_BOVIN	IGNRMLQNMGWTPGTGLGRDGKGI	434	457	6.36e-05	true	false	false
F6Y980_MONDO	IGNRMLQSMGWTPGTGLGRDGKGM	469	492	6.63e-05	true	false	false
TFP11_RAT	IGQKLLQKMGYVPGRGLGKNAQGIIN	152	177	6.77e-05	true	false	false
TFP11_HUMAN	IGQKLLQKMGYVPGRGLGKNAQGIIN	152	177	6.82e-05	true	false	false
TFP11_PANTR	IGQKLLQKMGYVPGRGLGKNAQGIIN	152	177	6.82e-05	true	false	false
TFP11_MACMU	IGQKLLQKMGYVPGRGLGKNAQGIIN	152	177	6.82e-05	true	false	false
E0CZ29_MOUSE	IGNRMLQSMGWTPGSGLGRDGRGI	138	161	7.13e-05	true	false	false
E1BE55_BOVIN	LGFQMLQKMGWKEGHGLGSCGKGI	1042	1065	7.22e-05	true	false	false
A0A3Q1LMP4_BOVIN	LGFQMLQKMGWKEGHGLGSCGKGI	1028	1051	7.23e-05	true	false	false
E2RGP1_CANLF	LGFQMLQKMGWKEGHGLGSCGKGI	1027	1050	7.23e-05	true	false	false
E2RGL4_CANLF	LGFQMLQKMGWKEGHGLGSCGKGI	1014	1037	7.23e-05	true	false	false
J9P3P4_CANLF	LGFQMLQKMGWKEGHGLGSCGKGI	975	998	7.24e-05	true	false	false
Q5F3Y2_CHICK	IGNRMLQSMGWTPGTGLGPDGKGI	463	486	7.41e-05	true	false	false
TFP11_MOUSE	IGQKLLQKMGYVPGRGLGKNAQGIIN	153	178	7.53e-05	true	false	false
SUGP2_MOUSE	VGFQMLQKMGWKEGHGLGSLGKGI	999	1022	7.57e-05	true	false	false
TFP11_CANLF	IGQKLLQKMGYVPGRGLGKNAQGIIN	152	177	7.65e-05	true	false	false
F1MR60_BOVIN	IGQKLLQKMGYVPGRGLGKNAQGIIN	152	177	7.65e-05	true	false	false
TFP11_BOVIN	IGQKLLQKMGYVPGRGLGKNAQGIIN	152	177	7.71e-05	true	false	false
TFP11_CHICK	IGQKLLQKMGYVPGRGLGKNAQGIIN	148	173	9.26e-05	true	false	false
YQ7D_SCHPO	GKQLLEMMGWSRGKGLGSENQGMVD	149	173	1.30e-04	true	false	false
F6UGA4_XENTR	IGQKLLQKMGYVQGRGLGKNAQGII	99	123	1.51e-04	true	F6UGA4_XENTR-99-124	false
TFP11_XENTR	IGQKLLQKMGYVQGRGLGKNAQGII	148	172	1.53e-04	true	TFP11_XENTR-148-173	false
YAB4_SCHPO	KMLQRCGWKEGQGLGQHNQGIIN	258	280	1.56e-04	true	YAB4_SCHPO-255-280	false
TFP11_DANRE	IGQKLLQKMGYVPGKGLGKNAQGIVN	151	176	1.66e-04	true	false	false
A0A0G2JEN8_MOUSE	IGQKLLQKMGYVPGRGLGKNAQGIIN	13	38	1.67e-04	true	false	false
F1RD88_DANRE	GRQMLEKMGWKRGEGLGKDGAGM	681	703	1.73e-04	true	false	false
F1QQ02_DANRE	IGQKLLQKMGYVPGKGLGKNAQGIVN	151	176	1.74e-04	true	false	false
A0A0R4IP63_DANRE	LGNRMLQSMGWTPGTGLGPEGRGI	449	472	1.87e-04	true	false	false
B7PSZ5_IXOSC	VGYQMLQRLGWAEGQGLGADGAGI	283	306	1.91e-04	true	B7PSZ5_IXOSC-286-308	false
TFP11_MONDO	IGQKLLQKMGYVPGKGLGKNAQGIIN	151	176	1.92e-04	true	false	false
H2UV50_TAKRU	GRKMLEKMGWKKGEGLGKEGTGM	627	649	1.94e-04	true	false	false
A0A0A6YYK5_HUMAN	GQRMLEKMGWSKGKGLGAQEQG	30	51	2.02e-04	true	false	false
A0A1D5QV24_MACMU	GQRMLEKMGWSKGKGLGAQEQG	30	51	2.02e-04	true	false	false
A7RHK5_NEMVE	IGNQMLREMGWVPGKGLGPNQSGRVD	479	504	2.05e-04	true	false	false
A1XDA5_CIOIN	IGMKLLTKMGYKHGKGLGKGNQGIIN	154	179	2.45e-04	true	false	false
A0A3Q2TXG3_CHICK	MGAQLMRKMGWREGEGLGKNKEGSV	2750	2774	2.47e-04	true	false	false
Q7QBU2_ANOGA	IGFQLLAKLGWSGAGLGARGDGIVN	369	393	2.66e-04	true	false	false
H2UXX2_TAKRU	IGQKLLQKMGYQAGKGLGKNAQGILN	154	179	2.90e-04	true	H2UXX2_TAKRU-154-179	false
A0A0D1E5R9_USTMA	IGHKLLAAMGWTEGSGLGSSQGTPN	1224	1248	2.95e-04	true	false	false
A0A3B5K5T5_TAKRU	GQKMLERMGWSKGKGLGRSEQG	30	51	2.95e-04	true	false	false
Q6C534_YARLI	IGASLLAKMGYKAGQGLGKDGQGI	31	54	3.51e-04	true	Q6C534_YARLI-31-47	false
Q4QIX4_LEIMA	GKALLKKSGWTEGTGLGKEQDGVVN	18	42	3.72e-04	true	false	false
F7GL99_MONDO	GQKMLEKMGWSKGKGLGAQEQG	30	51	3.99e-04	true	false	false
A0A2K1L246_PHYPA	AQRMMARMGWKEGQGLGKQEQGI	248	270	4.37e-04	true	A0A2K1L246_PHYPA-247-272	false
C3YZJ2_BRAFL	IGNQMLRKMGWTGGGIGKTGREGI	362	385	4.50e-04	true	false	false
PINX1_MOUSE	GQKMLEKMGWSKGKGLGAQEQG	30	51	4.57e-04	true	false	false
Q5RHK8_DANRE	GQKMLERMGWSKGKGLGKTEQG	30	51	4.87e-04	true	false	false
H2XZ55_CIOIN	GHKMLVGMGWNPGEGLGLNGQGIQN	276	300	4.88e-04	true	false	false
H2TIC6_TAKRU	LGFRMLMKMGWKEGEGLGSDSQGI	541	564	5.22e-04	true	false	false
C3YZJ0_BRAFL	IGNQMLRKMGWSGGGIGKEGREGIA	79	103	5.28e-04	true	false	false
A0A1D5PKV8_CHICK	MGAQLMRKMGWREGEGLGKNKEGSV	329	353	5.54e-04	true	false	false
ZGPAT_ANOGA	IGSKIMQKMGYIVGTGLGREGEGIV	338	362	5.77e-04	true	false	false
SP382_YEAST	IGAKLLSSMGYVAGKGLGKDGSGI	64	87	5.81e-04	true	false	false
F1Q003_CANLF	GQRMLEKMGWSKGKGLGAQEQG	29	50	5.86e-04	true	false	false
Q9SF87_ARATH	GSRMMARMGFVEGSGLGRESQGIVN	740	764	6.48e-04	true	false	false
Q7S0X4_NEUCR	RMMAKMGYQEGKGLGKEGQG	248	267	6.53e-04	true	Q7S0X4_NEUCR-250-275	false
F6SR32_MACMU	GQRMLEKMGWSKGKGLGAQEQG	28	49	6.81e-04	true	false	false
Q8L460_ORYSJ	AQRMMARMGWKEGQGLGKQEQGI	202	224	6.88e-04	true	Q8L460_ORYSJ-181-226	false
E2QW24_CANLF	GQRMLEKMGWSKGKGLGAQEQG	29	50	7.29e-04	true	false	false
F7DTI1_ORNAN	IENQLLRKMGWTGGGLGKSSEGI	481	503	7.43e-04	true	false	false
H2QVR3_PANTR	GQRMLEKMGWSKGKGLGAQEQG	30	51	7.64e-04	true	false	false
PINX1_RAT	GQKMLEKMGWSKGKGLGAQEQG	30	51	7.87e-04	true	false	false
F7EQ22_XENTR	GRKMLEKMGWKKGEGLGKSSDGI	625	647	8.06e-04	true	false	false
PINX1_HUMAN	GQRMLEKMGWSKGKGLGAQEQG	30	51	8.55e-04	true	false	false
Q8IKT8_PLAF7	ATRMMEKMGWKKGEGLGKDKQGI	352	374	8.75e-04	true	false	false
SQS1_CANAL	LGRQMLEKLGWIQGQGLGVDGNKGI	665	689	0.001	true	false	false
E5RGR1_HUMAN	GQRMLEKMGWSKGKGLGAQEQG	40	61	0.001	true	false	false
A0A0G2KUM0_DANRE-763-788	IGNKMLQAMGWKEGKGLGRNQQGITT	763	788	0	true	A0A0G2KUM0_DANRE-763-788	false
A7RK53_NEMVE	IGNQMLKAMGWSEGRGLGKEGQGI	916	939	1.68e-06	true	A7RK53_NEMVE-916-941	false
A0A0H5SIW6_BRUMA	GFNMLQRMGWKQGTGLGRKEDGIT	406	429	1.83e-05	true	false	false
Q0JFD2_ORYSJ	VGFRLLQKMGWKGKGLGKNEQGIT	64	87	2.03e-05	true	false	false
A9UYM9_MONBE	IGMKLLAKMGWKPGKGLGVAEQGISS	240	265	3.53e-05	true	false	false
A0A3Q2U5X7_CHICK	GNRMLQSTGWKKGFGHNQQGTTS	1114	1136	4.01e-05	true	false	false
A0A1D5PAD2_CHICK	GNRMLQSTGWKKGFGHNQQGTTS	1114	1136	4.70e-05	true	false	false
DR111_ARATH	AQRMMAKMGWKQGQGLGKSEQGITT	218	242	4.78e-05	true	DR111_ARATH-221-242	false
A0A3Q2UHV8_CHICK	GNRMLQSTGWKKGFGHNQQGTTS	1093	1115	5.31e-05	true	false	false
A0A3Q2UL92_CHICK	GNRMLQSTGWKKGFGHNQQGTTS	1083	1105	5.31e-05	true	false	false
G4VII2_SCHMA	VGSRLMEKMGWQAGQGLGRSNQGRT	841	865	8.86e-05	true	G4VII2_SCHMA-841-870	false
A0A3Q0KL44_SCHMA	VGSRLMEKMGWQAGQGLGRSNQGRT	832	856	8.87e-05	true	A0A3Q0KL44_SCHMA-832-861	false
Q147M4_ARATH	VGFRLLQKMGWKGKGLGKQEQGIT	69	92	9.46e-05	true	false	false
Q55EN0_DICDI	IGVKLLKKTGWKQGEGLGKNSDGMTS	829	854	9.86e-05	true	false	false
A9VDW3_MONBE	GYKYLQRMGWSDGQGLGRDQNGIT	31	54	1.03e-04	true	false	false
Q7PWI5_ANOGA	GARMLSKLGWTEGKGLGRDENGIT	42	65	1.05e-04	true	false	false
A0A1D8PCV3_CANAL	IGAKLLMKMGYQKGKGLGVNQEGI	86	109	1.13e-04	true	false	false
Q4DAG9_TRYCC	IGKSMLRRSGWTEGSGLGKNQEGVTS	17	42	1.38e-04	true	false	false
F1MYN8_BOVIN	MGAVLMRKMGWKEGEGLGKNKEG	2142	2164	1.62e-04	true	false	false
B8CA61_THAPS	VGNKLLQKLGWKSGEALGRKQDG	539	561	1.63e-04	true	false	false
O01886_CAEEL	IGGSMLAKMGWKPGTGLGKNEQG	399	421	1.66e-04	true	false	false
A0A2K1IUC0_PHYPA	IGFRLLQKMGWRGKGLGKNEQGI	70	92	1.69e-04	true	false	false
G4VA63_SCHMA	VAAKMMARMGYREGQGLGRESQGMST	288	313	1.72e-04	true	false	false
STIP2_ARATH	IGMKLLEKMGYKGRGLGKNQQGI	106	128	1.79e-04	true	false	false
A0A1I9LRK1_ARATH	VGHKLLSKMGWKEGEGIGSSRKGM	432	455	2.07e-04	true	false	false
F6SGQ1_XENTR	IGHRLLQKHGWKLGQGLGKTMQGRT	30	54	2.16e-04	true	false	false
Q4D7X2_TRYCC	IAKRMLERHGWKEGMGLGKNAQGVST	80	105	2.18e-04	true	false	true
A0A3B5K9M7_TAKRU	IGHRLLQKHGWKSGQGLGKTMQGRT	44	68	2.31e-04	true	false	false
YKR3_SCHPO	GAKMLEKMGYKQGQGLGANAEGI	119	141	2.33e-04	true	false	false
A0A3Q0KRQ7_SCHMA	VAAKMMARMGYREGQGLGRESQGMST	289	314	2.57e-04	true	false	false
A0A2K1L3C8_PHYPA	RLMTQMGWEEGRGLGKDQQGITS	21	43	2.81e-04	true	false	false
SUGP1_ARATH	VGHKLLSKMGWKEGEGIGSSRKGM	363	386	2.84e-04	true	false	false
F6W1L3_MONDO	IGHRLLQKHGWKLGQGLGKSLQGRT	43	67	2.86e-04	true	false	false
H9KV00_MOUSE	MGAVLMRKMGWREGEGLGKNKEG	2326	2348	3.06e-04	true	false	false
F6YM38_MONDO	MGAVLMRKMGWREGEGLGKNKEG	2332	2354	3.06e-04	true	false	false
F1MAQ7_RAT	MGAVLMRKMGWREGEGLGKNKEG	2328	2350	3.06e-04	true	false	false
SON_MOUSE	MGAVLMRKMGWREGEGLGKNKEG	2326	2348	3.06e-04	true	false	false
E2RRP5_CANLF	MGAVLMRKMGWREGEGLGKNKEG	2313	2335	3.06e-04	true	false	false
H2RAJ1_PANTR	MGAVLMRKMGWREGEGLGKNKEG	2308	2330	3.06e-04	true	false	false
SON_HUMAN	MGAVLMRKMGWREGEGLGKNKEG	2308	2330	3.06e-04	true	false	false
E2RRQ0_CANLF	MGAVLMRKMGWREGEGLGKNKEG	2297	2319	3.06e-04	true	false	false
H7C1M2_HUMAN	MGAVLMRKMGWREGEGLGKNKEG	1303	1325	3.09e-04	true	false	false
F7GTY5_MACMU	MGAVLMRKMGWREGEGLGKNKEG	1195	1217	3.10e-04	true	false	false
YDMD_SCHPO	VSMKMLNSMGWNKGSGLGTNENGI	493	516	3.27e-04	true	YDMD_SCHPO-493-516	false
A0A3B5K730_TAKRU	VGELLMRKMGWRTGEGLGRNREG	803	825	3.28e-04	true	false	false
F6QSE4_XENTR	GALLMRKMGWKEGKGLGRHNEG	288	309	3.36e-04	true	false	false
B9QN80_TOXGV	RMMEKMGWKHGEGLGVNKQGIT	302	323	3.38e-04	true	false	false
H2TQN4_TAKRU	VAHKIMQKYGFKEGQGLGKHEQGLST	240	265	3.49e-04	true	H2TQN4_TAKRU-236-269	false
GPTC8_MOUSE	IGHRLLQKHGWKLGQGLGKSLQGRT	43	67	3.54e-04	true	false	false
H2Q1L0_PANTR	VAHKIMQKYGFREGQGLGKHEQGLST	237	262	3.97e-04	true	H2Q1L0_PANTR-227-266	false
E1BUJ1_CHICK	VAHKIMQKYGFREGQGLGKHEQGLST	238	263	3.97e-04	true	E1BUJ1_CHICK-228-267	false
J9NSX2_CANLF	VAHKIMQKYGFREGQGLGKHEQGLST	238	263	4.05e-04	true	J9NSX2_CANLF-228-267	false
SPF45_HUMAN	VAHKIMQKYGFREGQGLGKHEQGLST	238	263	4.49e-04	true	SPF45_HUMAN-228-267	false
F6UDK4_MACMU	VAHKIMQKYGFREGQGLGKHEQGLST	238	263	4.49e-04	true	F6UDK4_MACMU-228-267	false
A0A2I3T1W0_PANTR	VAHKIMQKYGFREGQGLGKHEQGLST	238	263	4.49e-04	true	A0A2I3T1W0_PANTR-228-267	false
F6W1I5_XENTR	VAHKIMQKYGFREGQGLGKHEQGLST	245	270	4.50e-04	true	F6W1I5_XENTR-235-274	false
A0A3B5KPA8_TAKRU	VAHKIMQKYGFKEGQGLGKHEQGLST	240	265	4.50e-04	true	A0A3B5KPA8_TAKRU-236-269	false
Q4DZ10_TRYCC	IGKSMLRRSGWTEGSGLGKSQEGVTS	17	42	4.52e-04	true	false	false
Q6DIQ0_XENTR	VAHKIMQKYGFREGQGLGKHEQGLST	237	262	4.53e-04	true	Q6DIQ0_XENTR-227-266	false
Q6AY02_RAT	VAHKIMQKYGFREGQGLGKHEQGLST	238	263	4.71e-04	true	Q6AY02_RAT-228-267	false
SPF45_MOUSE	VAHKIMQKYGFREGQGLGKHEQGLST	238	263	4.74e-04	true	SPF45_MOUSE-228-267	false
G4VES8_SCHMA	GRKMLEKYGWAPGKGLGKNSNGI	28	50	4.75e-04	true	false	false
J9P741_CANLF	IGHRLLQKHGWKLGQGLGKSLQGRT	43	67	4.81e-04	true	false	false
I2CTY4_MACMU	IGHRLLQKHGWKLGQGLGKSLQGRT	43	67	4.81e-04	true	false	false
F7E7J7_MACMU	IGHRLLQKHGWKLGQGLGKSLQGRT	43	67	4.84e-04	true	false	false
F7GGT5_MONDO	VAHKIMQKYGFREGQGLGKHEQGLST	238	263	4.85e-04	true	F7GGT5_MONDO-228-267	false
Q5W012_HUMAN	VAHKIMQKYGFREGQGLGKHEQGLST	206	231	4.88e-04	true	Q5W012_HUMAN-196-235	false
F1M4M5_RAT	IGHRLLQKHGWKLGQGLGKSLQGRT	43	67	4.88e-04	true	false	false
E2RIL0_CANLF	IGHRLLQKHGWKLGQGLGKSLQGRT	43	67	4.88e-04	true	false	false
F7A8J6_MACMU	VAHKIMQKYGFREGQGLGKHEQGLST	206	231	5.16e-04	true	F7A8J6_MACMU-196-235	false
E2RMQ0_CANLF	VAHKIMQKYGFREGQGLGKHEQGLST	238	263	5.20e-04	true	E2RMQ0_CANLF-228-267	false
G4VE90_SCHMA	GHRLLQKLGWKPGDKLGQNSKGLIT	592	616	5.21e-04	true	false	false
A7MB77_BOVIN	VAHKIMQKYGFREGQGLGKHEQGLST	238	263	5.36e-04	true	A7MB77_BOVIN-228-267	false
E1BC37_BOVIN	IGHRLLQKHGWKLGQGLGKSLQGRT	43	67	5.39e-04	true	false	false
Q6AT05_ORYSJ	IGFRLLQKMGWKGKGLGKNEQA	28	49	5.42e-04	true	false	false
F7CND3_ORNAN	VAHKIMQKYGFREGQGLGKHEQGLST	238	263	5.44e-04	true	F7CND3_ORNAN-228-267	false
GPTC8_HUMAN	IGHRLLQKHGWKLGQGLGKSLQGRT	43	67	5.51e-04	true	false	false
Q22705_CAEEL	LSKKLMEKMGWSEGDGLGRNRQG	29	51	5.82e-04	true	false	false
H2RGB6_PANTR	IGHRLLQKHGWKLGQGLGKSLQGRT	43	67	6.14e-04	true	false	false
STIP1_ARATH	IGMKLLEKMGYKGGGLGKNQQGI	203	225	6.16e-04	true	false	false
H2QD73_PANTR	IGHRLLQKHGWKLGQGLGKSLQGRT	40	64	6.37e-04	true	false	false
A0A3Q1M2Z2_BOVIN	VAHKIMQKYGFREGQGLGKHEQGLST	238	263	6.49e-04	true	A0A3Q1M2Z2_BOVIN-228-267	false
F7E7S1_XENTR	GQKMLEKMGWSKGKGLGAKEQGST	30	53	6.53e-04	true	false	false
A0A0K0JL49_BRUMA	FGQVMLEKMGWKPGSGLGKYEQGIT	29	53	6.58e-04	true	false	false
F7CNC6_ORNAN	VAHKIMQKYGFREGQGLGKHEQGLST	238	263	6.75e-04	true	F7CNC6_ORNAN-228-267	false
A7S8J8_NEMVE	IGNRLLTQMGWREGQGIGPRVRQ	153	175	6.90e-04	true	false	false
Q6DIW9_XENTR	GQKMLEKMGWSKGKGLGAKEQGST	30	53	7.00e-04	true	false	false
SQS1_YEAST	IGRRMLEKLGWKSGEGLGIQGNKGIS	723	748	7.05e-04	true	false	false
A0A1D5PKM3_CHICK	IGHRLLQKHGWKLGQGLGKSLQGRT	43	67	7.32e-04	true	false	false
F7ELV2_XENTR	GRKMLEKMGWKKGEGLGKSSDGI	115	137	7.34e-04	true	false	false
A9UR32_MONBE	IAERMMQKMGYKPGQGLGRDGTGI	667	690	7.48e-04	true	false	false
E5RJG9_HUMAN	FGQRMLEKMGWSKGKGLGAQEQGAT	29	53	7.54e-04	true	false	false
I3IS56_DANRE	IGHRLLQKHGWKLGQGLGKTMQGRT	44	68	7.54e-04	true	false	false
F6ZJ17_XENTR	GQKMLEKMGWSKGKGLGAKEQGST	30	53	7.67e-04	true	false	false
B7PRW7_IXOSC	IGMHLLRKMGWAPGEGLGKNKEG	337	359	7.73e-04	true	false	false
A0A2K1IDT9_PHYPA	IGKRMLEGMGWKEGQSLGSGEGGL	634	657	7.77e-04	true	false	false
K7EKU0_HUMAN	IGHRLLQKHGWKLGQGLGKSLQGRT	18	42	7.78e-04	true	false	false
A0A3Q2UHN1_CHICK	IGHRLLQKHGWKLGQGLGKSLQGRT	56	80	8.02e-04	true	false	false
A0A1D5R4H4_MACMU	FGQRMLEKMGWSKGKGLGAQEQGAT	29	53	8.18e-04	true	false	false
A9UP96_MONBE	IGAKMLKGMGWREGQGIG	162	179	8.49e-04	true	false	false
Q7ZVN6_DANRE	VAHKIMQKYGFREGQGLGKHEQGLST	239	264	8.96e-04	true	Q7ZVN6_DANRE-229-268	false
A7S8H1_NEMVE	VASSIMAKYGWKDGQGLGKSEQGINT	234	259	0.001	true	A7S8H1_NEMVE-229-263	false
F6W7W9_MONDO	IGQKLLQKMGYVPGKGLGKKAQGI	147	170	0.001	true	false	false
H9KV02_MOUSE	MGAVLMRKMGWREGEGLGKNKEG	336	358	0.001	true	false	false
H0Y6J6_HUMAN	VAHKIMQKYGFREGQGLGKHEQGLST	145	170	0.001	true	H0Y6J6_HUMAN-135-174	false
A0A3Q2UDL4_CHICK	IGHRLLQKHGWKLGQGLGKSLQGRT	127	151	0.001	true	false	false
A7RSJ9_NEMVE	GRKLLEKMGWKTGEGLGKEKSG	217	238	0.001	true	false	false
Q2QM64_ORYSJ	KMMAMMGYKDGMGLGKNEQGI	188	208	0.001	true	Q2QM64_ORYSJ-187-210	false
YAB4_SCHPO-255-280	VALKMLQRCGWKEGQGLGQHNQGIIN	255	280	0	true	YAB4_SCHPO-255-280	false
F7DTG4_MONDO	VSQKMMAKMGFREGEGLGKHSQG	976	998	5.44e-04	true	false	false
B7P975_IXOSC	KMMQIMGYTKGKGLGKHNQGM	35	55	6.28e-04	true	false	false
Q4WQ49_ASPFU	AARMMAKMGYKEGQGLGASGQGIV	88	111	8.04e-04	true	Q4WQ49_ASPFU-87-112	false
F6X398_MOUSE	VGFQMLQKMGWKEGHGLGSLGKGI	176	199	8.91e-04	true	false	false
B7PSZ5_IXOSC-286-308	QMLQRLGWAEGQGLGADGAGITA	286	308	0	true	B7PSZ5_IXOSC-286-308	false
H2XVS4_CIOIN	KMLEKMGWKKGKGLGADEAGST	30	51	1.03e-04	true	false	false
Q4WWX9_ASPFU	LLSKMGWSAGSGLGAQGTGMTA	646	667	5.38e-04	true	Q4WWX9_ASPFU-646-667	false
H2US68_TAKRU	RMLQSMGWSPGMGLGPDGRGIT	492	513	6.44e-04	true	false	false
A7SEQ0_NEMVE	QMLEKMGWRSGKGLGAKGHGGT	32	53	7.05e-04	true	A7SEQ0_NEMVE-31-47	false
SQS1_YARLI	LLQKMGWTTGEGLGAQSRGIS	776	796	0.001	true	false	false
