## Supplementary Data 2 for "Census of exposed aggregation-prone regions in proteomes": cluster_1083.csv

ID	sequence	start	stop	p-value	conserved	ID_EAR	TM	low_complexity
A0A1D5NT34_CHICK-455-468	ILQHMWGLQQKVEL	455	468	0	true	A0A1D5NT34_CHICK-455-468	false
A0A3Q2UH34_CHICK	ILQHMWGLQQKVEL	451	464	1.32e-05	true	A0A3Q2UH34_CHICK-451-464	false
A0A3Q2U7S8_CHICK	ILQHMWGLQQKVEL	453	466	1.36e-05	true	A0A3Q2U7S8_CHICK-453-466	false
A0A1D5PFV2_CHICK	ILQHMWGLQQKVEL	444	457	1.54e-05	true	A0A1D5PFV2_CHICK-444-457	false
A0A3Q3AGN0_CHICK	ILQHMWGLQQKVEL	441	454	1.54e-05	true	A0A3Q3AGN0_CHICK-441-454	false
F6QF78_MACMU	ILQHVWGLQQRVEL	311	324	1.58e-04	true	F6QF78_MACMU-311-324	false
A0A2I3S3G5_PANTR	ILQHVWGLQQRVEL	401	414	1.60e-04	true	A0A2I3S3G5_PANTR-401-414	false
H2QYQ6_PANTR	ILQHVWGLQQRVEL	390	403	1.61e-04	true	H2QYQ6_PANTR-390-403	false
A0A2I3RNF7_PANTR	ILQHVWGLQQRVEL	391	404	1.63e-04	true	A0A2I3RNF7_PANTR-391-404	false
K7D996_PANTR	ILQHVWGLQQRVEL	391	404	1.63e-04	true	K7D996_PANTR-391-404	false
F7D688_MACMU	ILQHVWGLQQRVEL	391	404	1.63e-04	true	F7D688_MACMU-391-404	false
A0A1D5R166_MACMU	ILQHVWGLQQRVEL	381	394	1.63e-04	true	A0A1D5R166_MACMU-381-394	false
STAR8_HUMAN	ILQHVWGLQQRVEL	311	324	1.63e-04	true	STAR8_HUMAN-311-324	false
A0A2J8L3J5_PANTR	ILQHVWGLQQRVEL	311	324	1.63e-04	true	A0A2J8L3J5_PANTR-311-324	false
A0A3Q1MPX1_BOVIN	ILQHVWGLQQRVEL	411	424	1.64e-04	true	A0A3Q1MPX1_BOVIN-411-424	false
J9NSP8_CANLF	ILQHVWGLQQRVEL	309	322	1.80e-04	true	J9NSP8_CANLF-309-322	false
F1PI22_CANLF	ILQHVWGLQQRVEL	387	400	1.81e-04	true	F1PI22_CANLF-387-400	false
A7MB86_BOVIN	ILQHVWGLQQRVEL	305	318	2.10e-04	true	A7MB86_BOVIN-305-318	false
D4A5B9_RAT	ILEHVWGLQQRVEL	307	320	3.04e-04	true	false	false
STAR8_MOUSE	ILEHVWGLQQRVEL	307	320	3.44e-04	true	false	false
