## Supplementary Data 2 for "Census of exposed aggregation-prone regions in proteomes": cluster_1084.csv

ID	sequence	start	stop	p-value	conserved	ID_EAR	TM	low_complexity
A0A1D5QD60_MACMU-192-221	QSAMKTMMNSQFSGHLQNDTLVEHHEQTAL	192	221	0	true	A0A1D5QD60_MACMU-192-221	false
F7G9B4_MACMU	QSAMKTMMNSQFSGHLQNDTLVEHHEQTAL	191	220	6.13e-14	true	F7G9B4_MACMU-191-220	false
A0A2I3SF19_PANTR	QSAMKTMMNSQFSGHLQNDTLVEHHEQTAL	193	222	6.62e-14	true	A0A2I3SF19_PANTR-193-222	false
Q6NSM0_HUMAN	QSAMKTMMNSQFSGHLQNDTLVEHHEQTAL	192	221	6.64e-14	true	Q6NSM0_HUMAN-192-221	false
A0A1D5RB46_MACMU	QSAMKTMMNSQFSGHLQNDTLVEHHEQTAL	188	217	1.17e-13	true	A0A1D5RB46_MACMU-188-217	false
F6Z1J2_MACMU	QSAMKTMMNSQFSGHLQNDTLVEHHEQTAL	191	220	1.19e-13	true	F6Z1J2_MACMU-191-220	false
A0A2I3S658_PANTR	QSAMKTMMNSQFSGHLQNDTLVEHHEQTAL	193	222	1.20e-13	true	A0A2I3S658_PANTR-193-222	false
NR1D2_HUMAN	QSAMKTMMNSQFSGHLQNDTLVEHHEQTAL	192	221	1.21e-13	true	NR1D2_HUMAN-192-221	false
H2QM71_PANTR	QSAMKTMMNSQFSGHLQNDTLVEHHEQTAL	192	221	1.22e-13	true	H2QM71_PANTR-192-221	false
E2QXI5_CANLF	QSAMKTMMNSQFSGHLQNDTLEHHEQTAL	192	220	2.80e-12	true	E2QXI5_CANLF-192-217	false
NR1D2_MOUSE	QSAMKTMMNTQFSGHLQNDTLAEQHDQSAL	192	221	2.39e-11	true	NR1D2_MOUSE-192-221	false
F7DQV5_ORNAN	QSAMKTMMNGQFNSHLQNDALVEHHEQATL	196	225	1.48e-10	true	F7DQV5_ORNAN-191-217	false
F7GGA4_MONDO	QSAMKTMMNSQFSGHLQSEALVERHGQT	187	214	1.35e-09	true	F7GGA4_MONDO-189-207	false
NR1D2_RAT	QSAMKTMMSTQFGGHLQSDTLAEPHEQSV	192	220	4.12e-09	true	NR1D2_RAT-194-212	false
A0A0H2UI31_RAT	QSAMKTMMSTQFGGHLQSDTLAEPHEQSV	107	135	4.39e-09	true	A0A0H2UI31_RAT-109-127	false
F1MWI2_BOVIN	QSAMRTMMDSQLSGRLHSDPLADHHEQIAL	192	221	2.12e-08	true	false	false
A0A1D6UPS4_CHICK	QSAMKTMMNSQFSSHLPNEALAEHQDQAP	205	233	3.11e-08	true	false	true
A0A3S5ZPQ5_CHICK	QSAMKTMMNSQFSSHLPNEALAEHQDQAP	197	225	3.18e-08	true	false	false
K9J7Q4_XENTR	QTVMKTMMSNQFSGSSLQETLPDYQAPSSL	195	224	5.16e-04	true	false	false
F7DQV5_ORNAN-191-217	MLIEMQSAMKTMMNGQFNSHLQNDALV	191	217	0	true	F7DQV5_ORNAN-191-217	false
A0A1D5QD60_MACMU	MLIEMQSAMKTMMNSQFSGHLQNDTLV	187	213	1.77e-09	true	A0A1D5QD60_MACMU-192-221	false
E2QXI5_CANLF-192-217	QSAMKTMMNSQFSGHLQNDTLEHHEQ	192	217	0	true	E2QXI5_CANLF-192-217	false
A0A0H2UI31_RAT-109-127	AMKTMMSTQFGGHLQSDTL	109	127	0	true	A0A0H2UI31_RAT-109-127	false
