## Supplementary Data 2 for "Census of exposed aggregation-prone regions in proteomes": cluster_1085.csv

ID	sequence	start	stop	p-value	conserved	ID_EAR	TM	low_complexity
A0A2I3S5T9_PANTR-71-92	LTDTQVLAAENKSLAADTKKQN	71	92	0	true	A0A2I3S5T9_PANTR-71-92	false
H2QYN8_PANTR	LTDTQVLAAENKSLAADTKKQN	89	110	1.76e-08	true	H2QYN8_PANTR-89-110	false
F7E9N0_MACMU	LTDTQVLAAENKSLAADTKKQN	89	110	1.79e-08	true	F7E9N0_MACMU-89-110	false
MAGD2_HUMAN	LTDTQVLAAENKSLAADTKKQN	89	110	1.79e-08	true	MAGD2_HUMAN-89-110	false
Q5H909_HUMAN	LTDTQVLAAENKSLAADTKKQN	71	92	1.80e-08	true	Q5H909_HUMAN-71-92	false
F7EA20_MACMU	LTDTQVLAAENKSLAADTKKQN	71	92	1.85e-08	true	F7EA20_MACMU-71-92	false
A0A2J8ITT7_PANTR	LTDTQVLAAENKSLAADTKKQN	51	72	1.91e-08	true	A0A2J8ITT7_PANTR-51-72	false
A0A2I3TTJ4_PANTR	LTDTQVLAAENKSLAADTKKQN	51	72	1.93e-08	true	A0A2I3TTJ4_PANTR-51-72	false
Q5H907_HUMAN	LTDTQVLAAENKSLAADTKKQN	51	72	1.96e-08	true	Q5H907_HUMAN-51-72	false
F7CV69_MACMU	LTDTQVLAAENKSLAADTKKQN	51	72	1.96e-08	true	F7CV69_MACMU-51-72	false
Q3B7U1_RAT	LSETQVLAAENKSPAADTKTQ	89	109	1.07e-05	true	false	false
A2AG49_MOUSE	LSETQVLATENKSPAADTKTQ	89	109	1.35e-05	true	false	false
A2AG48_MOUSE	LSETQVLATENKSPAADTKTQ	89	109	1.89e-05	true	false	false
A2AG46_MOUSE	LSETQVLATENKSPAADTKTQ	89	109	2.45e-05	true	false	false
Q9ER67_MOUSE	LSETQVLATENKSPAADTKTQ	89	109	3.56e-05	true	false	false
E2R3U9_CANLF	LTDTQVLTVEKKSPAADTKMQS	88	109	5.77e-05	true	false	false
Q17QL4_BOVIN	LTDTQFLAAKKKSLAADTNMQH	83	104	6.05e-05	true	false	false
