## Supplementary Data 2 for "Census of exposed aggregation-prone regions in proteomes": cluster_1086.csv

ID	sequence	start	stop	p-value	conserved	ID_EAR	TM	low_complexity
Q8TH49_METAC-75-105	SDYKFGACYLEILIEGKYNRKISHNRIHNYL	75	105	0	true	Q8TH49_METAC-75-105	false
Q8TNU1_METAC	SDYKFGACYLEILIEGKYNRKISHNRIHNYL	75	105	2.92e-16	true	Q8TNU1_METAC-75-105	false
Q8TH60_METAC	SDYKFGACYLEILIEGKYNRKISHNRIHNYL	75	105	6.42e-16	true	Q8TH60_METAC-75-105	false
Q8TRX7_METAC	SDYKFGACYLEILIEGKYNRKISHNRIHNYL	74	104	7.92e-16	true	Q8TRX7_METAC-74-104	false
Q8TJE4_METAC	SDYKFGACYLEILIEGKYNRKISHNRIHNYL	97	127	8.78e-16	true	Q8TJE4_METAC-97-127	false
Q8TTS4_METAC	SDYKFGACYLEILIEGKYNRKISHNRIHNYL	95	125	9.07e-16	true	Q8TTS4_METAC-95-125	false
Q8TM34_METAC	SDYKFGACYLEILIEGKYNRKISHNRIHNYL	101	131	9.33e-16	true	Q8TM34_METAC-101-131	false
Q8THN1_METAC	SDYKFGACYLEILIEGKYNRKISHNRIHNYL	102	132	1.02e-15	true	Q8THN1_METAC-102-132	false
Q8TTM9_METAC	SDYKFGACYLEILIEGKYNRKISHNRIHNYL	111	141	1.05e-15	true	Q8TTM9_METAC-111-141	false
Q8TP94_METAC	SDYKFGACYLEILIEGKYNRKISHNRIHNYL	128	158	1.17e-15	true	Q8TP94_METAC-128-158	true
