## Supplementary Data 2 for "Census of exposed aggregation-prone regions in proteomes": cluster_1087.csv

ID	sequence	start	stop	p-value	conserved	ID_EAR	TM	low_complexity
A0A3Q1MJ22_BOVIN-185-206	LKAILAQQMGPGSLSALLNNQV	185	206	0	true	A0A3Q1MJ22_BOVIN-185-206	false
E1BEN3_BOVIN	LKAILAQQMGPGSLSALLNNQV	185	206	2.92e-08	true	E1BEN3_BOVIN-185-206	false
D3ZYC9_RAT	LKAILAQQMGPGNLSALLSTQ	360	380	1.51e-06	true	D3ZYC9_RAT-360-380	false
A2AM72_MOUSE	LKAILAQQMGPGNLSALLSTQ	360	380	1.54e-06	true	A2AM72_MOUSE-360-380	false
A2AM74_MOUSE	LKAILAQQMGPGNLSALLSTQ	168	188	2.01e-06	true	A2AM74_MOUSE-168-188	false
KIF17_MOUSE	LKAILAQQMGPGNLSALLSTQ	360	380	2.07e-06	true	KIF17_MOUSE-360-380	false
F1PWI4_CANLF	LKAILAQQMGPSNLSALLSSQV	333	354	2.17e-06	true	F1PWI4_CANLF-333-350	false
J9P007_CANLF	LKAILAQQMGPSNLSALLSSQV	260	281	3.11e-06	true	J9P007_CANLF-260-277	false
H2PY89_PANTR	LKAILTQQMSPGSLSALLSRQV	260	281	4.01e-06	true	false	false
F7DKN7_ORNAN	LKAILAEQMNANNLSVLLSNRV	138	159	6.00e-04	true	false	false
F6VFD5_ORNAN	LKAILAEQMNANNLSVLLSNRV	138	159	6.09e-04	true	false	false
F1PWI4_CANLF-333-350	LKAILAQQMGPSNLSALL	333	350	0	true	F1PWI4_CANLF-333-350	false
A0A3Q1MJ22_BOVIN	LKAILAQQMGPGSLSALL	185	202	4.59e-05	true	A0A3Q1MJ22_BOVIN-185-206	false
