## Supplementary Data 2 for "Census of exposed aggregation-prone regions in proteomes": cluster_1088.csv

ID	sequence	start	stop	p-value	conserved	ID_EAR	TM	low_complexity
A0A0R4IVJ5_DANRE-296-317	EGQSNSATSTGSHLDYTCTSNK	296	317	0	true	A0A0R4IVJ5_DANRE-296-317	false
U3JAM1_DANRE	EGQSNSATSTGSHLDYTCTSNK	46	67	1.91e-09	true	U3JAM1_DANRE-46-67	false
Q5RIS5_DANRE	EGQSNSATSTGSHLDYTCTSNK	296	317	5.86e-09	true	Q5RIS5_DANRE-296-317	false
A0A3Q1LPM7_BOVIN	EGQSNSATSTGSFMDITSTNTSNK	333	356	6.58e-05	true	A0A3Q1LPM7_BOVIN-335-352	false
A0A3Q1NDP1_BOVIN	EGQSNSATSTGSFMDITSTNTSNK	264	287	7.20e-05	true	A0A3Q1NDP1_BOVIN-266-283	false
F7CCD5_MONDO	EGQSNSATSTGSFMDITSTNTSNK	307	330	7.30e-05	true	F7CCD5_MONDO-309-326	false
M3K7_BOVIN	EGQSNSATSTGSFMDITSTNTSNK	307	330	7.53e-05	true	M3K7_BOVIN-309-326	false
F7D2W4_ORNAN	EGQSNSATSTGSFMDITSTNTSNK	204	227	7.89e-05	true	F7D2W4_ORNAN-206-223	false
A0A1D5NUC4_CHICK	EGQSNSATSTGSFMDITSTNTSNK	297	320	9.47e-05	true	A0A1D5NUC4_CHICK-299-316	false
F7GDY4_MACMU	EGQSNSATSTGSFMDIASTNTSNK	300	323	1.10e-04	true	F7GDY4_MACMU-302-319	false
A0A1D5PAV9_CHICK	EGQSNSATSTGSFMDITSTNTSNK	297	320	1.11e-04	true	A0A1D5PAV9_CHICK-299-316	false
M3K7_RAT	EGQSNSATSTGSFMDIASTNTSNK	307	330	1.11e-04	true	M3K7_RAT-309-326	false
Q923A8_MOUSE	EGQSNSATSTGSFMDIASTNTSNK	307	330	1.11e-04	true	Q923A8_MOUSE-309-326	false
A2AP92_MOUSE	EGQSNSATSTGSFMDIASTNTSNK	307	330	1.14e-04	true	A2AP92_MOUSE-309-326	false
E1C063_CHICK	EGQSNSATSTGSFMDITSTNTSNK	297	320	1.16e-04	true	E1C063_CHICK-299-316	false
M3K7_MOUSE	EGQSNSATSTGSFMDIASTNTSNK	307	330	1.16e-04	true	M3K7_MOUSE-309-326	false
M3K7_HUMAN	EGQSNSATSTGSFMDIASTNTSNK	307	330	1.17e-04	true	M3K7_HUMAN-309-326	false
H2RCY2_PANTR	EGQSNSATSTGSFMDIASTNTSNK	307	330	1.17e-04	true	H2RCY2_PANTR-309-326	false
F7H6S1_MACMU	EGQSNSATSTGSFMDIASTNTSNK	307	330	1.17e-04	true	F7H6S1_MACMU-309-326	false
E2R3R6_CANLF	EGQSNSATSTGSFMDIASTNTSNK	307	330	1.17e-04	true	E2R3R6_CANLF-309-326	false
K7C324_PANTR	EGQSNSATSTGSFMDIASTNTSNK	307	330	1.20e-04	true	K7C324_PANTR-309-326	false
F7H6S6_MACMU	EGQSNSATSTGSFMDIASTNTSNK	307	330	1.20e-04	true	F7H6S6_MACMU-309-326	false
E2R3R9_CANLF	EGQSNSATSTGSFMDIASTNTSNK	307	330	1.20e-04	true	E2R3R9_CANLF-309-326	false
A0A2I3SPY9_PANTR	EGQSNSATSTGSFMDIASTNTSNK	307	330	1.20e-04	true	A0A2I3SPY9_PANTR-309-326	false
A0A1D5QVB8_MACMU	EGQSNSATSTGSFMDIASTNTSNK	307	330	1.20e-04	true	A0A1D5QVB8_MACMU-309-326	false
A2AP93_MOUSE	EGQSNSATSTGSFMDIASTNTSNK	307	330	1.21e-04	true	A2AP93_MOUSE-309-326	false
F6U298_XENTR	EGQSNSATSTGSCIDITSTNTSNK	296	319	1.86e-04	true	F6U298_XENTR-298-315	false
A0A1D5NUC4_CHICK-299-316	QSNSATSTGSFMDITSTN	299	316	0	true	A0A1D5NUC4_CHICK-299-316	false
