## Supplementary Data 2 for "Census of exposed aggregation-prone regions in proteomes": cluster_1089.csv

ID	sequence	start	stop	p-value	conserved	ID_EAR	TM	low_complexity
A0A0B4JD34_DROME-43-75	VHSDNTQAQVSSSRGGSRAKANSTVTQNQVNLF	43	75	0	true	A0A0B4JD34_DROME-43-75	false
A8DYH3_DROME	VHSDNTQAQVSSSRGGSRAKANSTVTQNQVNLF	352	384	9.34e-15	true	A8DYH3_DROME-352-384	false
B7YZI6_DROME	VHSDNTQAQVSSSRGGSRAKANSTVTQNQVNLF	440	472	1.09e-14	true	B7YZI6_DROME-440-472	false
A1ZAQ0_DROME	VHSDNTQAQVSSSRGGSRAKANSTVTQNQVNLF	161	193	1.12e-14	true	A1ZAQ0_DROME-161-193	false
Q8MRK6_DROME	VHSDNTQAQVSSSRGGSRAKANSTVTQNQVNLF	161	193	1.16e-14	true	Q8MRK6_DROME-161-193	false
A1ZAQ1_DROME	VHSDNTQAQVSSSRGGSRAKANSTVTQNQVNLF	43	75	1.16e-14	true	A1ZAQ1_DROME-43-75	false
A1ZAP8_DROME	VHSDNTQAQVSSSRGGSRAKANSTVTQNQVNLF	509	541	1.20e-14	true	A1ZAP8_DROME-509-541	false
