## Supplementary Data 2 for "Census of exposed aggregation-prone regions in proteomes": cluster_1090.csv

ID	sequence	start	stop	p-value	conserved	ID_EAR	TM	low_complexity
A0A3Q1MBS3_BOVIN-93-114	VDCSVSKCGKLVGGGESNTMSY	93	114	0	true	A0A3Q1MBS3_BOVIN-93-114	false
FLI1_BOVIN	VDCSVSKCGKLVGGGESNTMSY	81	102	2.58e-10	true	FLI1_BOVIN-81-102	false
A0A3Q1MIJ9_BOVIN	VDCSVSKCGKLVGGGESNTMSY	93	114	2.64e-10	true	A0A3Q1MIJ9_BOVIN-93-114	false
F1MGF9_BOVIN	VDCSVSKCGKLVGGGESNTMSY	94	115	2.65e-10	true	F1MGF9_BOVIN-94-115	false
V9GY62_HUMAN	VDCSVSKCSKLVGGGESNPMNY	48	69	6.28e-09	true	false	false
V9GX50_MOUSE	VDCSVSKCNKLVGGGEANPMNY	48	69	1.23e-08	true	false	false
F7EPH2_MACMU	VDCSVSKCSKLVGGGESNPMNY	15	36	1.30e-08	true	false	false
A0A2I3STW2_PANTR	VDCSVSKCSKLVGGGESNPMNY	15	36	1.30e-08	true	false	false
H9Z2K4_MACMU	VDCSVSKCSKLVGGGESNPMNY	81	102	1.44e-08	true	false	false
K7BJ65_PANTR	VDCSVSKCSKLVGGGESNPMNY	81	102	1.44e-08	true	false	false
FLI1_HUMAN	VDCSVSKCSKLVGGGESNPMNY	81	102	1.44e-08	true	false	false
K7EEW6_ORNAN	VDCSVSKCGKLVGSGESNPMNY	48	69	1.70e-08	true	false	false
FLI1_MOUSE	VDCSVSKCNKLVGGGEANPMNY	81	102	3.17e-08	true	false	false
Q4Z8P1_RAT	VDCSVSKCNKLVGGGEANPMNY	81	102	3.17e-08	true	false	false
J9P8F5_CANLF	VDCSVSKCSKLVGGSESNAMNY	81	102	5.27e-08	true	J9P8F5_CANLF-81-102	false
F6WW16_MONDO	VDCSVNKCSKLVGGNESNPMNY	80	101	1.75e-07	true	false	false
E1BVB4_CHICK	VDCSVNKCSKLVGAGTESNPMSY	48	70	4.28e-07	true	false	false
A0A1D5PED3_CHICK	VDCSVNKCSKLVGAGTESNPMSY	81	103	4.37e-07	true	false	false
A4IHU3_XENTR	VDCSISKCSKLIGGSENNAVTY	86	107	7.08e-07	true	A4IHU3_XENTR-86-107	false
Q1L8J1_DANRE	VDCSVGKCNKMVGGTEASQMNY	48	69	1.14e-06	true	Q1L8J1_DANRE-48-69	false
Q1L8J3_DANRE	VDCSVGKCNKMVGGTEASQMNY	105	126	2.11e-06	true	Q1L8J3_DANRE-105-126	false
A0A2R8QGN6_DANRE	VDCSVGKCNKMVGGTEASQMNY	90	111	3.71e-06	true	A0A2R8QGN6_DANRE-90-111	false
Q9PU61_DANRE	VDCSVGKCNKMVGGTEASQMNY	81	102	3.72e-06	true	Q9PU61_DANRE-81-102	false
A0A3B5K1Y7_TAKRU	VDCSVGKCNKLVGGNDVSQMNY	89	110	8.60e-06	true	A0A3B5K1Y7_TAKRU-89-110	false
A0A3B5KHM7_TAKRU	VDCSVGKCNKLVGGNDVSQMNY	53	74	8.61e-06	true	A0A3B5KHM7_TAKRU-53-74	false
H2T346_TAKRU	VDCSVGKCNKLVGGNDVSQMNY	90	111	8.61e-06	true	H2T346_TAKRU-90-111	false
A0A3B5K026_TAKRU	VDCSVGKCNKLVGGNDVSQMNY	60	81	8.61e-06	true	A0A3B5K026_TAKRU-60-81	false
Q1L8J0_DANRE	VDCSVGKCNKMVGGTEASQMNY	39	60	1.33e-05	true	Q1L8J0_DANRE-39-60	false
A0A2R8QGN6_DANRE-90-111	VDCSVGKCNKMVGGTEASQMNY	90	111	0	true	A0A2R8QGN6_DANRE-90-111	false
A0A3Q1MBS3_BOVIN	VDCSVSKCGKLVGGGESNTMSY	93	114	4.44e-06	true	A0A3Q1MBS3_BOVIN-93-114	false
A4IHU3_XENTR-86-107	VDCSISKCSKLIGGSENNAVTY	86	107	0	true	A4IHU3_XENTR-86-107	false
