## Supplementary Data 2 for "Census of exposed aggregation-prone regions in proteomes": cluster_1091.csv

ID	sequence	start	stop	p-value	conserved	ID_EAR	TM	low_complexity
A0A3Q2UH07_CHICK-1647-1680	AAMENRQTIINDYITSQQMHHNAAATAMAQRADM	1647	1680	0	true	A0A3Q2UH07_CHICK-1647-1680	false
H7C1J7_HUMAN	AALENRQTIINDYITSQQMHHNAATAMAQRADM	26	58	3.30e-14	true	H7C1J7_HUMAN-28-58	false
F6Z4B2_MOUSE	AALENRQTIINDYITSQQMHHNAASAMAQRADM	731	763	1.99e-13	true	F6Z4B2_MOUSE-733-763	false
A0A384DVL6_HUMAN	AALENRQTIINDYITSQQMHHNAATAMAQRADM	1242	1274	2.41e-13	true	A0A384DVL6_HUMAN-1244-1274	false
C9J7T7_HUMAN	AALENRQTIINDYITSQQMHHNAATAMAQRADM	1225	1257	2.54e-13	true	C9J7T7_HUMAN-1227-1257	false
A0A1D5R056_MACMU	AALENRQTIINDYITSQQMHHNAATAMAQRADM	1631	1663	2.97e-13	true	A0A1D5R056_MACMU-1633-1663	false
A0A1D5RHE4_MACMU	AALENRQTIINDYITSQQMHHNAATAMAQRADM	1648	1680	3.23e-13	true	A0A1D5RHE4_MACMU-1650-1680	false
A0A3Q1M6W0_BOVIN	AALENRQTIINDYITSQQMHHNAATAMAQRADM	1699	1731	3.33e-13	true	A0A3Q1M6W0_BOVIN-1701-1731	false
F7GMR8_MACMU	AALENRQTIINDYITSQQMHHNAATAMAQRADM	1644	1676	3.33e-13	true	F7GMR8_MACMU-1646-1676	false
F1PQQ7_CANLF	AALENRQTIINDYITSQQMHHNAATAMAQRADM	1665	1697	3.84e-13	true	F1PQQ7_CANLF-1667-1697	false
A0A3Q1MCC9_BOVIN	AALENRQTIINDYITSQQMHHNAATAMAQRADM	1699	1731	3.87e-13	true	A0A3Q1MCC9_BOVIN-1701-1731	false
C9JE98_HUMAN	AALENRQTIINDYITSQQMHHNAATAMAQRADM	1667	1699	3.87e-13	true	C9JE98_HUMAN-1669-1699	false
F7DM20_MACMU	AALENRQTIINDYITSQQMHHNAATAMAQRADM	1631	1663	4.21e-13	true	F7DM20_MACMU-1633-1663	false
C9J0Q5_HUMAN	AALENRQTIINDYITSQQMHHNAATAMAQRADM	1667	1699	4.57e-13	true	C9J0Q5_HUMAN-1669-1699	false
A0A3Q1MY21_BOVIN	AALENRQTIINDYITSQQMHHNAATAMAQRADM	1699	1731	4.71e-13	true	A0A3Q1MY21_BOVIN-1701-1731	false
G3X7K5_BOVIN	AALENRQTIINDYITSQQMHHNAATAMAQRADM	1682	1714	4.71e-13	true	G3X7K5_BOVIN-1684-1714	false
NCOR2_HUMAN	AALENRQTIINDYITSQQMHHNAATAMAQRADM	1677	1709	4.71e-13	true	NCOR2_HUMAN-1679-1709	false
C9JFD3_HUMAN	AALENRQTIINDYITSQQMHHNAATAMAQRADM	1677	1709	4.71e-13	true	C9JFD3_HUMAN-1679-1709	false
A0A2I3TU98_PANTR	AALENRQTIINDYITSQQMHHNAATTMAQRADM	1607	1639	8.20e-13	true	A0A2I3TU98_PANTR-1609-1639	false
A0A2I3T4P3_PANTR	AALENRQTIINDYITSQQMHHNAATTMAQRADM	1664	1696	9.68e-13	true	A0A2I3T4P3_PANTR-1666-1696	false
H2RC84_PANTR	AALENRQTIINDYITSQQMHHNAATTMAQRADM	1664	1696	1.06e-12	true	H2RC84_PANTR-1666-1696	false
A0A2I3TH75_PANTR	AALENRQTIINDYITSQQMHHNAATTMAQRADM	1674	1706	1.13e-12	true	A0A2I3TH75_PANTR-1676-1706	false
A0A0G2JU91_RAT	AALENRQTIINDYITSQQMHHNAASAMAQRADM	1687	1719	1.20e-12	true	A0A0G2JU91_RAT-1689-1719	false
D3ZXN9_RAT	AALENRQTIINDYITSQQMHHNAASAMAQRADM	1649	1681	1.31e-12	true	D3ZXN9_RAT-1651-1681	false
F8VQL9_MOUSE	AALENRQTIINDYITSQQMHHNAASAMAQRADM	1683	1715	1.34e-12	true	F8VQL9_MOUSE-1685-1715	false
E9PY55_MOUSE	AALENRQTIINDYITSQQMHHNAASAMAQRADM	1647	1679	1.34e-12	true	E9PY55_MOUSE-1649-1679	false
NCOR2_MOUSE	AALENRQTIINDYITSQQMHHNAASAMAQRADM	1648	1680	1.38e-12	true	NCOR2_MOUSE-1650-1680	false
E9Q701_MOUSE	AALENRQTIINDYITSQQMHHNAASAMAQRADM	1649	1681	1.44e-12	true	E9Q701_MOUSE-1651-1681	false
E9Q9V3_MOUSE	AALENRQTIINDYITSQQMHHNAASAMAQRADM	1508	1540	1.78e-12	true	E9Q9V3_MOUSE-1510-1540	false
F6U1T2_XENTR	AAMENRQTIINDYITSQHMHHNTATAMAQRADM	1630	1662	2.03e-12	true	false	false
E1C3T2_CHICK	AAMENRQTIINDYITSQQMHHNAAATAMAQRADM	1667	1700	1.21e-08	true	E1C3T2_CHICK-1667-1700	false
F6WU28_MONDO	AMENRQTIINDYITSQQMHHN	1651	1671	2.56e-08	true	false	false
F7FA99_ORNAN	AMENRQTIINDYITSQQMHHN	1707	1727	5.23e-08	true	false	false
H2U1K7_TAKRU	AALENRQTLLNDYITSQQMHQWPAAAAMAAQRSDL	1558	1592	1.84e-06	true	false	false
F1R8E1_DANRE	AALENRQTLFNDYITSQQMHQWPAAAAMAAQRPDL	1190	1224	2.40e-06	true	false	false
F1R8Z8_DANRE	AALENRQTLFNDYITSQQMHQWPAAAAMAAQRPDL	1180	1214	2.40e-06	true	false	false
E7FF48_DANRE	AALENRQTLFNDYITSQQMHQWPAAAAMAAQRPDL	1544	1578	3.34e-06	true	false	false
E9Q9Y2_MOUSE	AMENTRQTILNDYITSQQMQVN	558	579	9.04e-05	true	false	false
F7C134_MOUSE	AMENTRQTILNDYITSQQMQVN	548	569	9.04e-05	true	false	false
E7EVK1_HUMAN	AMENTRQTILNDYITSQQMQVN	236	257	9.90e-05	true	false	false
F6SQX4_MONDO	AMENTRQTILNDYITSQQMQVN	1608	1629	1.16e-04	true	false	false
Q8CHB6_MOUSE	AMENTRQTILNDYITSQQMQVN	882	903	1.23e-04	true	false	false
F6W3U5_MACMU	AMENTRQTILNDYITSQQMQVN	94	115	1.28e-04	true	false	false
F7GX35_MACMU	AMENTRQTILNDYITSQQMQVN	1621	1642	1.30e-04	true	false	false
E2RKW5_CANLF	AMENTRQTILNDYITSQQMQVN	1609	1630	1.36e-04	true	false	false
NCOR1_HUMAN	AMENTRQTILNDYITSQQMQVN	1605	1626	1.36e-04	true	false	false
A0A1D5RHG0_MACMU	AMENTRQTILNDYITSQQMQVN	1605	1626	1.41e-04	true	false	false
K7CCK0_PANTR	AMENTRQTILNDYITSQQMQVN	1605	1626	1.45e-04	true	false	false
A0A1D5Q208_MACMU	AMENTRQTILNDYITSQQMQVN	1631	1652	1.47e-04	true	false	false
H2RDN9_PANTR	AMENTRQTILNDYITSQQMQVN	1603	1624	1.47e-04	true	false	false
A0A088AWL3_HUMAN	AMENTRQTILNDYITSQQMQVN	1509	1530	1.47e-04	true	false	false
A0A0G2K2B4_RAT	AMENTRQTILNDYITSQQMQVN	1560	1581	1.49e-04	true	false	false
E9Q2B2_MOUSE	AMENTRQTILNDYITSQQMQVN	1545	1566	1.49e-04	true	false	false
NCOR1_MOUSE	AMENTRQTILNDYITSQQMQVN	1611	1632	1.56e-04	true	false	false
F7GX37_MACMU	AMENTRQTILNDYITSQQMQVN	1511	1532	1.56e-04	true	false	false
Q5RIM6_MOUSE	AMENTRQTILNDYITSQQMQVN	1612	1633	1.57e-04	true	false	false
F1MGM4_BOVIN	AMENTRQTILNDYITSQQMQ	1606	1625	1.66e-04	true	false	false
F7B061_ORNAN	AMENTRQTILNDYITSQQMQVN	1623	1644	2.03e-04	true	false	false
F6X1Z0_XENTR	AMENTRQTILNDYITSQQMQVN	1663	1684	2.15e-04	true	false	false
NCOR1_XENTR	AMENTRQTILNDYITSQQMQVN	1664	1685	2.25e-04	true	false	false
F6X1W5_XENTR	AMENTRQTILNDYITSQQMQVN	1649	1670	2.26e-04	true	false	false
F1QWG8_DANRE	MENTRQTILNDYITSQQMQ	1061	1079	7.58e-04	true	false	false
A0A2R8Q4C2_DANRE	MENTRQTILNDYITSQQMQ	1590	1608	8.09e-04	true	false	false
A0A2R8QPK5_DANRE	MENTRQTILNDYITSQQMQ	1579	1597	8.09e-04	true	false	false
A0A2R8QET6_DANRE	MENTRQTILNDYITSQQMQ	1590	1608	8.28e-04	true	false	false
A3QK40_DANRE	MENTRQTILNDYITSQQMQ	1584	1602	8.54e-04	true	false	false
F7FA99_ORNAN-1712-1744	QTIINDYITSQQMHHNAAAATAMAQRADMLRGL	1712	1744	0	true	F7FA99_ORNAN-1712-1744	false
A0A3Q2UH07_CHICK	QTIINDYITSQQMHHNAAATAMAQRADMLRGL	1653	1684	2.28e-07	true	A0A3Q2UH07_CHICK-1647-1680	false
F6WU28_MONDO	QTIINDYITSQQMHHNAAAATAMAQRADIIR	1656	1686	7.75e-07	true	F6WU28_MONDO-1656-1684	false
F6WU28_MONDO-1656-1684	QTIINDYITSQQMHHNAAAATAMAQRADI	1656	1684	0	true	F6WU28_MONDO-1656-1684	false
