## Supplementary Data 2 for "Census of exposed aggregation-prone regions in proteomes": cluster_1092.csv

ID	sequence	start	stop	p-value	conserved	ID_EAR	TM	low_complexity
M9MSB2_DROME-1575-1596	HYMEITKQFSGNNYVDQIYLQI	1575	1596	0	true	M9MSB2_DROME-1575-1596	false
Q86B48_DROME	HYMEITKQFSGNNYVDQIYLQI	198	219	5.05e-10	true	Q86B48_DROME-198-219	false
Q9VX59_DROME	HYMEITKQFSGNNYVDQIYLQI	393	414	9.18e-10	true	Q9VX59_DROME-393-414	false
Q9VX60_DROME	HYMEITKQFSGNNYVDQIYLQI	1221	1242	1.18e-09	true	Q9VX60_DROME-1221-1242	false
M9MSQ2_DROME	HYMEITKQFSGNNYVDQIYLQI	1329	1350	1.43e-09	true	M9MSQ2_DROME-1329-1350	false
Q86B49_DROME	HYMEITKQFSGNNYVDQIYLQI	1294	1315	1.53e-09	true	Q86B49_DROME-1294-1315	false
M9MSB3_DROME	HYMEITKQFSGNNYVDQI	1550	1567	1.09e-07	true	false	false
Q0KHR2_DROME	HYMEITKQFSGNNYVDQI	1707	1724	1.19e-07	true	false	false
A0NFL2_ANOGA	YSEVTRQFTAQNYVDQIFQV	1100	1119	1.31e-04	true	false	false
F5HM16_ANOGA	YSEVTRQFTAQNYVDQIFQV	1104	1123	1.36e-04	true	false	false
