## Supplementary Data 2 for "Census of exposed aggregation-prone regions in proteomes": cluster_1093.csv

ID	sequence	start	stop	p-value	conserved	ID_EAR	TM	low_complexity
F7FRQ1_MONDO-604-627	LNLCANLSIAGKLDISQDDNEITQ	604	627	0	true	F7FRQ1_MONDO-604-627	false
F1PPQ0_CANLF	LNLCANLSISGKLDISQDDSEITQ	606	629	1.67e-08	true	F1PPQ0_CANLF-606-622	false
A0A2J8PW32_PANTR	LNLCANLSISGKLDISQDDSEITQ	606	629	1.75e-08	true	A0A2J8PW32_PANTR-606-622	false
A0A2I3T1N0_PANTR	LNLCANLSISGKLDISQDDSEITQ	640	663	1.83e-08	true	A0A2I3T1N0_PANTR-640-656	false
F135A_HUMAN	LNLCANLSISGKLDISQDDSEITQ	606	629	1.86e-08	true	F135A_HUMAN-606-622	false
A0A3Q1LNS9_BOVIN	LNLCANLSISGKLDISQDDSEIAQ	632	655	3.96e-08	true	A0A3Q1LNS9_BOVIN-632-648	false
E1BPW3_BOVIN	LNLCANLSISGKLDISQDDSEIAQ	606	629	3.97e-08	true	E1BPW3_BOVIN-606-622	false
F6PTI0_ORNAN	LNLCANLSISGKLDITQDANEITQ	555	578	7.13e-08	true	false	false
F6PTG9_ORNAN	LNLCANLSISGKLDITQDANEITQ	555	578	7.52e-08	true	false	false
F135A_MOUSE	LNLCANLSISGKLAISQDNSDI	606	627	7.27e-06	true	F135A_MOUSE-606-624	false
F1PPP9_CANLF	IEGKLDISQDDSEITQ	444	459	3.94e-04	true	false	false
A0A2I3TS69_PANTR	GKLDISQDDSEITQ	420	433	6.92e-04	true	false	false
D6RCC7_HUMAN	GKLDISQDDSEITQ	420	433	7.14e-04	true	false	false
H2R0S7_PANTR	GKLDISQDDSEITQ	446	459	8.65e-04	true	false	false
A0A2I3RTF1_PANTR	GKLDISQDDSEITQ	403	416	0.001	true	false	false
F135A_MOUSE-606-624	LNLCANLSISGKLAISQDN	606	624	0	true	F135A_MOUSE-606-624	false
F7FRQ1_MONDO	LNLCANLSIAGKLDISQDD	604	622	1.85e-05	true	F7FRQ1_MONDO-604-627	false
A0A2I3T1N0_PANTR-640-656	LNLCANLSISGKLDISQ	640	656	0	true	A0A2I3T1N0_PANTR-640-656	false
