## Supplementary Data 2 for "Census of exposed aggregation-prone regions in proteomes": cluster_1094.csv

ID	sequence	start	stop	p-value	conserved	ID_EAR	TM	low_complexity
A0A087WUV6_HUMAN-51-68	MQGRAQSAMGGLSYTQQI	51	68	0	true	A0A087WUV6_HUMAN-51-68	false
E9PQW6_HUMAN	MQGRAQSAMGGLSYTQQI	51	68	2.58e-06	true	E9PQW6_HUMAN-51-68	false
F7DX53_MACMU	MQGRAQSAMGGLSYTQQI	437	454	4.12e-06	true	F7DX53_MACMU-437-454	false
A0A1B0GTU5_HUMAN	MQGRAQSAMGGLSYTQQI	53	70	4.23e-06	true	A0A1B0GTU5_HUMAN-53-70	false
H0Y488_HUMAN	MQGRAQSAMGGLSYTQQI	51	68	4.23e-06	true	H0Y488_HUMAN-51-68	false
H2PYE4_PANTR	MQGRAQSAMGGLSYTQQI	434	451	4.28e-06	true	H2PYE4_PANTR-434-451	false
A0A1B0GVT5_HUMAN	MQGRAQSAMGGLSYTQQI	51	68	4.30e-06	true	A0A1B0GVT5_HUMAN-51-68	false
K6ZTZ3_PANTR	MQGRAQSAMGGLSYTQQI	434	451	4.35e-06	true	K6ZTZ3_PANTR-434-451	false
ARI1A_HUMAN	MQGRAQSAMGGLSYTQQI	434	451	4.35e-06	true	ARI1A_HUMAN-434-451	false
A0A1D5RE10_MACMU	MQGRAQSAMGGLSYTQQI	51	68	4.75e-06	true	A0A1D5RE10_MACMU-51-68	false
F7DX46_MACMU	MQGRAQSAMGGLSYTQQI	51	68	4.78e-06	true	F7DX46_MACMU-51-68	false
A0A2I3TWN2_PANTR	MQGRAQSAMGGLSYTQQI	51	68	4.78e-06	true	A0A2I3TWN2_PANTR-51-68	false
A0A2I3RQQ3_PANTR	MQGRAQSAMGGLSYTQQI	51	68	4.86e-06	true	A0A2I3RQQ3_PANTR-51-68	false
E2RSH9_CANLF	MQGRAQSAMGGLSYAQQI	435	452	1.54e-05	true	E2RSH9_CANLF-435-452	false
J9NTN3_CANLF	MQGRAQSAMGGLSYAQQI	51	68	1.58e-05	true	J9NTN3_CANLF-51-68	false
A0A3Q1N3L4_BOVIN	MQGRAQSTMGGLSYAQQI	437	454	4.46e-05	true	A0A3Q1N3L4_BOVIN-437-454	false
A0A3Q1M2B9_BOVIN	MQGRAQSTMGGLSYAQQI	437	454	4.49e-05	true	A0A3Q1M2B9_BOVIN-437-454	false
E1B925_BOVIN	MQGRAQSTMGGLSYAQQI	80	97	4.58e-05	true	E1B925_BOVIN-80-97	false
D4A3E3_RAT	MQGRAQSAMGSLSYAQQI	161	178	6.49e-05	true	D4A3E3_RAT-161-178	false
ARI1A_MOUSE	MQGRAQSAMGSLSYAQQI	436	453	6.57e-05	true	ARI1A_MOUSE-436-453	false
E9QAQ7_MOUSE	MQGRAQSAMGSLSYAQQI	436	453	6.62e-05	true	E9QAQ7_MOUSE-436-453	false
E9Q495_MOUSE	MQGRAQSAMGSLSYAQQI	51	68	8.27e-05	true	E9Q495_MOUSE-51-68	false
F6T7C8_MONDO	MQGRAQSTMGSLSYAQQI	161	178	2.07e-04	true	F6T7C8_MONDO-161-178	false
