## Supplementary Data 2 for "Census of exposed aggregation-prone regions in proteomes": cluster_1095.csv

ID	sequence	start	stop	p-value	conserved	ID_EAR	TM	low_complexity
A0A1D5QGY4_MACMU-311-324	ATMSTAASGTTMGL	311	324	0	true	A0A1D5QGY4_MACMU-311-324	false
A0A2I3RCD9_PANTR	ATMSTAASGTTMGL	324	337	7.92e-05	true	A0A2I3RCD9_PANTR-324-337	false
Q5SVI3_MOUSE	ATMSTAASGTTMGL	324	337	1.25e-04	true	Q5SVI3_MOUSE-324-337	false
A0A2I3TDQ6_PANTR	ATMSTAASGTTMGL	324	337	1.27e-04	true	A0A2I3TDQ6_PANTR-324-337	false
F6PJW4_MACMU	ATMSTAASGTTMGL	324	337	1.33e-04	true	F6PJW4_MACMU-324-337	false
KCC2B_RAT	ATMSTAASGTTMGL	324	337	2.07e-04	true	KCC2B_RAT-324-337	false
KCC2B_MOUSE	ATMSTAASGTTMGL	324	337	2.07e-04	true	KCC2B_MOUSE-324-337	false
G3V9G3_RAT	ATMSTAASGTTMGL	324	337	2.07e-04	true	G3V9G3_RAT-324-337	false
A0A2I3RN94_PANTR	ATMSTAASGTTMGL	324	337	2.22e-04	true	A0A2I3RN94_PANTR-324-337	false
A0A2J8L9G6_PANTR	ATMSTAASGTTMGL	324	337	2.25e-04	true	A0A2J8L9G6_PANTR-324-337	false
F1LUE2_RAT	ATMSTAASGTTMGL	324	337	2.34e-04	true	F1LUE2_RAT-324-337	false
F6PKW8_MACMU	ATMSTAASGTTMGL	324	337	2.38e-04	true	F6PKW8_MACMU-324-337	false
Q5SVJ0_MOUSE	ATMSTAASGTTMGL	324	337	2.46e-04	true	Q5SVJ0_MOUSE-324-337	false
KCC2B_HUMAN	ATMSTAASGTTMGL	324	337	2.98e-04	true	KCC2B_HUMAN-324-337	false
A0A2I3S8G4_PANTR	ATMSTAASGTTMGL	324	337	2.98e-04	true	A0A2I3S8G4_PANTR-324-337	false
H7BZC6_HUMAN	ATMSTAASGTTMGL	81	94	4.74e-04	true	H7BZC6_HUMAN-81-94	false
KCC2B_BOVIN	ATMSTAASGATMGL	324	337	6.17e-04	true	KCC2B_BOVIN-324-337	false
