## Supplementary Data 2 for "Census of exposed aggregation-prone regions in proteomes": cluster_1096.csv

ID	sequence	start	stop	p-value	conserved	ID_EAR	TM	low_complexity
A0A2I3TU55_PANTR-11-36	LSFQLLSHTQMNTGLQKWDTTQKMRT	11	36	0	true	A0A2I3TU55_PANTR-11-36	false
J3QLP2_HUMAN	LSFQLLSHTQMNTGLQKWDTTQKMRT	11	36	5.29e-13	true	J3QLP2_HUMAN-11-36	false
J3QKY8_HUMAN	LSFQLLSHTQMNTGLQKWDTTQKMRT	11	36	9.11e-13	true	J3QKY8_HUMAN-11-36	false
J3QR32_HUMAN	LSFQLLSHTQMNTGLQKWDTTQKMRT	11	36	9.72e-13	true	J3QR32_HUMAN-11-36	false
J3QRR9_HUMAN	LSFQLLSHTQMNTGLQKWDTTQKMRT	11	36	1.33e-12	true	J3QRR9_HUMAN-11-36	false
F6RYP0_MONDO	LSFQLLSHTQMNTGLQKWDTTQKMRT	11	36	1.37e-12	true	F6RYP0_MONDO-11-36	false
E1BFC5_BOVIN	LSFQLLSHTQMNTGLQKWDTTQKMRT	11	36	2.66e-12	true	E1BFC5_BOVIN-11-36	false
G7NGK9_MACMU	LSFQLLSHTQMNTGLQKWDTTQKMRT	11	36	3.98e-12	true	G7NGK9_MACMU-11-36	false
H2QCJ3_PANTR	LSFQLLSHTQMNTGLQKWDTTQKMRT	11	36	4.00e-12	true	H2QCJ3_PANTR-11-36	false
F222B_HUMAN	LSFQLLSHTQMNTGLQKWDTTQKMRT	11	36	4.79e-12	true	F222B_HUMAN-11-36	false
J9JHK7_CANLF	LSFQLLSHTQMNTGLQKWDTTQKMR	11	35	9.99e-12	true	J9JHK7_CANLF-11-36	false
D3ZPE2_RAT	LSFQLLSHTQMNAGLQKWDTTQKMRT	11	36	1.26e-11	true	D3ZPE2_RAT-11-36	false
F222B_MOUSE	LSLQLLSHTQMNTGLQKWDTTQKMRT	11	36	2.52e-11	true	F222B_MOUSE-11-36	false
F7BK19_XENTR	LSFQLLSHPQMNTGLQKWDTTQKMRS	11	36	3.65e-11	true	false	false
A0A1D5P9X1_CHICK	LSFQLLSYTQMNTGLQKWDTTQKMRS	11	36	9.26e-11	true	A0A1D5P9X1_CHICK-13-34	false
E7F6C1_DANRE	SLQLLSHTQMNTGLQKWDTTQRMRS	11	35	3.33e-10	true	E7F6C1_DANRE-12-33	false
H2RNH5_TAKRU	LPLQLLPHTQMNTGLQKWDTTQRMRS	11	36	8.76e-10	true	false	false
B0S710_DANRE	LSLQLHPHSQMNTGLQKWDTPQRMRS	11	36	5.38e-09	true	false	false
J3QRM5_HUMAN	LSFQLLSHTQMNTGLQK	11	27	4.71e-07	true	false	false
J3KSK8_HUMAN	LSFQLLSHTQMNTGLQK	11	27	8.81e-07	true	false	false
H2SIK8_TAKRU	ISILSCTQMNTGLQKWETTQKM	13	34	8.94e-07	true	false	false
A0A1D5P9X1_CHICK-13-34	FQLLSYTQMNTGLQKWDTTQKM	13	34	0	true	A0A1D5P9X1_CHICK-13-34	false
A0A2I3TU55_PANTR	FQLLSHTQMNTGLQKWDTTQKM	13	34	4.30e-10	true	A0A2I3TU55_PANTR-11-36	false
