## Supplementary Data 2 for "Census of exposed aggregation-prone regions in proteomes": cluster_1097.csv

ID	sequence	start	stop	p-value	conserved	ID_EAR	TM	low_complexity
A0A1D5NWZ0_CHICK-293-310	VQNCLSTMAQNCAAGLNN	293	310	0	true	A0A1D5NWZ0_CHICK-293-310	false
HXA2_CHICK	VQNCLSTMAQNCAAGLNN	293	310	9.98e-08	true	HXA2_CHICK-293-310	false
F6TU52_MONDO	VQNCLSTMGQNCAAGLNN	295	312	1.84e-07	true	F6TU52_MONDO-295-312	false
K7E4R6_MONDO	VQNCLSTMGQNCAAGLNN	251	268	2.48e-07	true	K7E4R6_MONDO-251-268	false
F7EJC9_ORNAN	VQNCLSTMGQNCAAGLNN	290	307	6.01e-07	true	F7EJC9_ORNAN-290-307	false
HXA2_MOUSE	VPNCLSTMGQNCGAGLNN	290	307	3.54e-06	true	HXA2_MOUSE-292-305	false
F7D5R4_XENTR	QNCLSTIAQDCAAGLNN	283	299	3.60e-06	true	false	false
G3V6R6_RAT	VPNCLSTMGQNCGAGLNN	290	307	3.97e-06	true	G3V6R6_RAT-292-305	false
HXA2_HUMAN	VPNCLSTMGQNCGAGLNN	294	311	3.98e-06	true	HXA2_HUMAN-296-309	false
H2QUB4_PANTR	VPNCLSTMGQNCGAGLNN	294	311	3.98e-06	true	H2QUB4_PANTR-296-309	false
HXA2_RAT	VPNCLSTMGQNCGAGLNN	290	307	4.13e-06	true	HXA2_RAT-292-305	false
E2R5Y1_CANLF	VSNCLSTMGQNCGSGLNN	292	309	4.78e-06	true	E2R5Y1_CANLF-292-309	false
HXA2_BOVIN	VPNCLSTMGQNCGSGLNN	290	307	6.45e-06	true	false	false
F1MD21_BOVIN	VPNCLSTMGQNCGSGLNN	290	307	6.55e-06	true	false	false
G3V6R6_RAT-292-305	NCLSTMGQNCGAGL	292	305	0	true	G3V6R6_RAT-292-305	false
A0A1D5NWZ0_CHICK	NCLSTMAQNCAAGL	295	308	3.47e-05	true	A0A1D5NWZ0_CHICK-293-310	false
