## Supplementary Data 2 for "Census of exposed aggregation-prone regions in proteomes": cluster_1098.csv

ID	sequence	start	stop	p-value	conserved	ID_EAR	TM	low_complexity
A0A0J9YWD5_HUMAN-1498-1517	VQFILQGSLPLVGCGAAQTL	1498	1517	0	true	A0A0J9YWD5_HUMAN-1498-1517	false
PHRF1_HUMAN	VQFILQGSLPLVGCGAAQTL	1499	1518	2.73e-08	true	PHRF1_HUMAN-1499-1518	false
F8WEF5_HUMAN	VQFILQGSLPLVGCGAAQTL	1497	1516	2.73e-08	true	F8WEF5_HUMAN-1497-1516	false
A0A0J9YYB5_HUMAN	VQFILQGSLPLVGCGAAQTL	1497	1516	2.73e-08	true	A0A0J9YYB5_HUMAN-1497-1516	false
E9PJ24_HUMAN	VQFILQGSLPLVGCGAAQTL	1495	1514	2.73e-08	true	E9PJ24_HUMAN-1495-1514	false
B7ZM65_HUMAN	VQFILQGSLPLVGCGAAQTL	1495	1514	2.73e-08	true	B7ZM65_HUMAN-1495-1514	false
A0A1D5QF78_MACMU	VQFILQGSLPLVGCGAAQTL	1494	1513	2.73e-08	true	A0A1D5QF78_MACMU-1494-1513	false
H2R5P2_PANTR	VQFILQGSLPLVGCGAAQTL	1493	1512	2.73e-08	true	H2R5P2_PANTR-1493-1512	false
F6XPT4_MACMU	VQFILQGSLPLVGCGAAQTL	1482	1501	2.73e-08	true	F6XPT4_MACMU-1482-1501	false
G3N2M4_BOVIN	VQFLLQGSLPLPGCGAAQSM	1440	1459	1.52e-06	true	false	false
F6WXS6_MOUSE	VQLILQGTLPLAGCGTAQSL	183	202	4.49e-06	true	false	false
PHRF1_MOUSE	VQLILQGTLPLAGCGTAQSL	1534	1553	4.57e-06	true	false	false
F7ANA1_MOUSE	VQLILQGTLPLAGCGTAQSL	625	644	4.72e-06	true	false	false
F1PXY6_CANLF	VQFILQGSLPLASCGVAQS	1488	1506	7.11e-06	true	false	false
J9P712_CANLF	VQFILQGSLPLASCGVAQS	1476	1494	7.12e-06	true	false	false
PHRF1_RAT	VQLILQGTLPLASCGAAQNL	1537	1556	1.10e-05	true	false	false
A0A1D5PXY0_CHICK	VQFIMQGSLPALGCVAGQSL	1312	1331	2.55e-05	true	A0A1D5PXY0_CHICK-1312-1331	false
A0A1D5PXY0_CHICK-1312-1331	VQFIMQGSLPALGCVAGQSL	1312	1331	0	true	A0A1D5PXY0_CHICK-1312-1331	false
A0A0J9YWD5_HUMAN	VQFILQGSLPLVGCGAAQTL	1498	1517	2.41e-05	true	A0A0J9YWD5_HUMAN-1498-1517	false
