## Supplementary Data 2 for "Census of exposed aggregation-prone regions in proteomes": cluster_1099.csv

ID	sequence	start	stop	p-value	conserved	ID_EAR	TM	low_complexity
E1JIB9_DROME-647-669	MSAIMRRKSTDEGGSALGATNQN	647	669	0	true	E1JIB9_DROME-647-669	false
M9PDU5_DROME	MSAIMRRKSTDEGGSALGATNQN	464	486	2.34e-09	true	M9PDU5_DROME-464-486	false
E1JIC0_DROME	MSAIMRRKSTDEGGSALGATNQN	345	367	2.35e-09	true	E1JIC0_DROME-345-367	false
Q7KV98_DROME	MSAIMRRKSTDEGGSALGATNQN	822	844	2.38e-09	true	Q7KV98_DROME-822-844	false
X2JAL9_DROME	MSAIMRRKSTDEGGSALGATNQN	519	541	2.40e-09	true	X2JAL9_DROME-519-541	false
Q9W016_DROME	MSAIMRRKSTDEGGSALGATNQN	1168	1190	2.43e-09	true	Q9W016_DROME-1168-1190	false
X2J8M7_DROME	MSAIMRRKSTDEGGSALGATNQN	2418	2440	2.50e-09	true	X2J8M7_DROME-2418-2440	false
X2JC02_DROME	MSAIMRRKSTDEGGSALGATNQN	2304	2326	2.50e-09	true	X2JC02_DROME-2304-2326	false
X2JCG0_DROME	MSAIMRRKSTDEGGSALGATNQN	2060	2082	2.53e-09	true	X2JCG0_DROME-2060-2082	false
M9MRZ4_DROME	MSAIMRRKSTDEGGSALGATNQN	1167	1189	2.69e-09	true	M9MRZ4_DROME-1167-1189	false
M9MRN5_DROME	MSAIMRRKSTDEGGSALGATNQN	1168	1190	2.73e-09	true	M9MRN5_DROME-1168-1190	false
M9MRP8_DROME	MSAIMRRKSTDEGGSALGATNQN	647	669	2.82e-09	true	M9MRP8_DROME-647-669	false
M9NFH6_DROME	MSAIMRRKSTDEGGSALGATNQN	822	844	2.87e-09	true	M9NFH6_DROME-822-844	false
X2JAM4_DROME	MSAIMRRKSTDEGGSALGATNQN	2479	2501	3.33e-09	true	X2JAM4_DROME-2479-2501	false
X2JG79_DROME	MSAIMRRKSTDEGGSALGATNQN	993	1015	3.67e-09	true	X2JG79_DROME-993-1015	false
