## Supplementary Data 2 for "Census of exposed aggregation-prone regions in proteomes": cluster_1100.csv

ID	sequence	start	stop	p-value	conserved	ID_EAR	TM	low_complexity
A0A3Q1LWV5_BOVIN-601-639	LTLFHTVQSTEKQEQRNSLINSSLESVVSSNANSILNSS	601	639	0	true	A0A3Q1LWV5_BOVIN-601-639	false
F6TVC2_MONDO	LTLFHTVQATEKQEQRNSLINSSLESVVSSNANSILNS	601	638	1.67e-15	true	F6TVC2_MONDO-601-639	false
F6W587_ORNAN	LTLFPTGQSTEKQEQRNSIIDSSLESVISSNANSILNS	498	535	4.40e-13	true	false	false
A0A3Q3AIG1_CHICK	LTLFHTAQPNEKQESRNSIINSSLESVISSNANSFLNS	598	635	1.04e-12	true	A0A3Q3AIG1_CHICK-610-636	true
A0A3Q2TZQ8_CHICK	LTLFHTAQPNEKQESRNSIINSSLESVISSNANSFLNS	570	607	1.09e-12	true	A0A3Q2TZQ8_CHICK-582-608	true
A0A3Q2TW40_CHICK	LTLFHTAQPNEKQESRNSIINSSLESVISSNANSFLNS	576	613	1.10e-12	true	A0A3Q2TW40_CHICK-588-614	true
A0A1D5PZG5_CHICK	LTLFHTAQPNEKQESRNSIINSSLESVISSNANSFLNS	601	638	1.13e-12	true	A0A1D5PZG5_CHICK-613-639	false
A0A1D5PAP4_CHICK	LTLFHTAQPNEKQESRNSIINSSLESVISSNANSFLNS	601	638	1.20e-12	true	A0A1D5PAP4_CHICK-613-639	false
RHG26_CHICK	LTLFHTAQPNEKQESRNSIINSSLESVISSNANSFLNS	601	638	1.27e-12	true	RHG26_CHICK-613-639	false
H7C3P8_HUMAN	LTLFHTVQSTEKQEQRNSIINSSLESV	47	73	9.95e-12	true	H7C3P8_HUMAN-47-67	false
H7C1J1_HUMAN	LTLFHTVQSTEKQEQRNSIINSSLESV	46	72	1.44e-11	true	H7C1J1_HUMAN-46-66	false
A0A3Q1NNP7_BOVIN	LTLFHTVQSTEKQEQRNSLINSSLESVV	601	628	3.89e-11	true	A0A3Q1NNP7_BOVIN-601-639	false
A0A3Q1M1B5_BOVIN	LTLFHTVQSTEKQEQRNSLINSSLESVV	564	591	3.95e-11	true	A0A3Q1M1B5_BOVIN-564-602	false
A0A3Q1MHY4_BOVIN	LTLFHTVQSTEKQEQRNSLINSSLESVV	577	604	4.04e-11	true	A0A3Q1MHY4_BOVIN-577-615	false
E1BNB7_BOVIN	LTLFHTVQSTEKQEQRNSLINSSLESVV	591	618	4.07e-11	true	E1BNB7_BOVIN-591-629	false
H0Y835_HUMAN	LTLFHTVQSTEKQEQRNSIINSSLESV	173	199	8.59e-11	true	H0Y835_HUMAN-173-193	false
H0Y4P9_HUMAN	LTLFHTVQSTEKQEQRNSIINSSLESV	220	246	1.52e-10	true	H0Y4P9_HUMAN-220-240	false
A0A2R8YGB3_HUMAN	LTLFHTVQSTEKQEQRNSIINSSLESV	565	591	2.23e-10	true	A0A2R8YGB3_HUMAN-565-585	false
A0A2I3RMU1_PANTR	LTLFHTIQSTEKQEQRNSIINSSLESV	181	207	2.23e-10	true	A0A2I3RMU1_PANTR-181-201	false
RHG26_HUMAN	LTLFHTVQSTEKQEQRNSIINSSLESV	601	627	2.36e-10	true	RHG26_HUMAN-601-621	false
H2QRP5_PANTR	LTLFHTIQSTEKQEQRNSIINSSLESV	601	627	3.25e-10	true	H2QRP5_PANTR-601-621	false
F7AD51_MACMU	LTLFHTVQSTEKQEQRNSIITSSLESV	181	207	6.77e-10	true	false	false
F6VDT1_MACMU	LTLFHTVQSTEKQEQRNSIITSSLESV	601	627	9.89e-10	true	false	false
F1Q2M8_CANLF	LTLFHAMQSAEKQEQRNSIINSSLESVV	601	628	1.57e-09	true	F1Q2M8_CANLF-601-639	false
F7D661_MOUSE	LTLFHAVPSTEKQEQRNSIIN	35	55	7.42e-08	true	false	false
F6Q7M1_MOUSE	LTLFHAVPSTEKQEQRNSIIN	35	55	1.46e-07	true	false	false
F6XTB7_MOUSE	LTLFHAVPSTEKQEQRNSIIN	220	240	8.87e-07	true	false	false
D3ZMS4_RAT	LTLFHAVPSTEKQEQRNSIIN	601	621	9.69e-07	true	false	false
F6T836_MOUSE	LTLFHAVPSTEKQEQRNSIIN	601	621	1.01e-06	true	false	false
RHG26_MOUSE	LTLFHAVPSTEKQEQRNSIIN	601	621	1.02e-06	true	false	false
A0A0G2K5D5_RAT	LTLFHAVPSTEKQEQRNSIIN	601	621	1.03e-06	true	false	false
E9QAQ3_MOUSE	LTLFHAVPSTEKQEQRNSIIN	601	621	1.07e-06	true	false	false
H2SU86_TAKRU	LTLFHTPTNSQKGEKTDSVANTAFAELLSANCNS	602	635	2.25e-04	true	false	false
F6U7L1_XENTR	LTLFHTTHNTEKEEKRN	601	617	7.26e-04	true	false	false
RHG26_XENTR	LTLFHTTHNTEKEEKRN	601	617	7.44e-04	true	false	false
A0A1D5PAP4_CHICK-613-639	QESRNSIINSSLESVISSNANSFLNSN	613	639	0	true	A0A1D5PAP4_CHICK-613-639	false
A0A2I3RMU1_PANTR-181-201	LTLFHTIQSTEKQEQRNSIIN	181	201	0	true	A0A2I3RMU1_PANTR-181-201	false
A0A3Q1LWV5_BOVIN	LTLFHTVQSTEKQEQRNSLIN	601	621	1.18e-07	true	A0A3Q1LWV5_BOVIN-601-639	false
