## Supplementary Data 2 for "Census of exposed aggregation-prone regions in proteomes": cluster_1101.csv

ID	sequence	start	stop	p-value	conserved	ID_EAR	TM	low_complexity
B7Z140_DROME-44-73	LTTSGSSAVGSTSAGGSHSAGVVGSISFGA	44	73	0	true	B7Z140_DROME-44-73	false
X2JJ95_DROME	AVGSTSAGGSHSAGVVGSISFGA	484	506	5.39e-09	true	X2JJ95_DROME-477-506	false
X2JEC6_DROME	AVGSTSAGGSHSAGVVGSISFGA	494	516	9.46e-09	true	X2JEC6_DROME-487-516	false
X2JD61_DROME	AVGSTSAGGSHSAGVVGSISFGA	484	506	9.75e-09	true	X2JD61_DROME-477-506	false
Q8IRL5_DROME	AVGSTSAGGSHSAGVVGSISFGA	484	506	9.82e-09	true	Q8IRL5_DROME-477-506	false
X2JB32_DROME	AVGSTSAGGSHSAGVVGSISFGA	484	506	9.97e-09	true	X2JB32_DROME-477-506	false
