## Supplementary Data 2 for "Census of exposed aggregation-prone regions in proteomes": cluster_1102.csv

ID	sequence	start	stop	p-value	conserved	ID_EAR	TM	low_complexity
A0A1D5P041_CHICK-1052-1065	LAQQLPAPGSAVQA	1052	1065	0	true	A0A1D5P041_CHICK-1052-1065	false
A0A1D5P684_CHICK	LAQQLPAPGSAVQA	1001	1014	7.49e-04	true	A0A1D5P684_CHICK-1001-1014	false
A0A3Q2TV60_CHICK	LAQQLPAPGSAVQA	1052	1065	7.72e-04	true	A0A3Q2TV60_CHICK-1052-1065	false
A0A1D5PCM3_CHICK	LAQQLPAPGSAVQA	1052	1065	7.78e-04	true	A0A1D5PCM3_CHICK-1052-1065	false
A0A1D5PAF4_CHICK	LAQQLPAPGSAVQA	1052	1065	7.78e-04	true	A0A1D5PAF4_CHICK-1052-1065	false
A0A3Q3A2G2_CHICK	LAQQLPAPGSAVQA	1052	1065	7.79e-04	true	A0A3Q3A2G2_CHICK-1052-1065	false
A0A1D5PLG4_CHICK	LAQQLPAPGSAVQA	1052	1065	7.90e-04	true	A0A1D5PLG4_CHICK-1052-1065	false
A0A3Q2TU98_CHICK	LAQQLPAPGSAVQA	1052	1065	8.03e-04	true	A0A3Q2TU98_CHICK-1052-1065	false
A0A1D5PHI4_CHICK	LAQQLPAPGSAVQA	1052	1065	8.08e-04	true	A0A1D5PHI4_CHICK-1052-1065	false
