## Supplementary Data 2 for "Census of exposed aggregation-prone regions in proteomes": cluster_1103.csv

ID	sequence	start	stop	p-value	conserved	ID_EAR	TM	low_complexity
A0A3Q1MQ84_BOVIN-1-34	MSSWLGGLGSGLGQSLGQVGGSLASLTGQISNFT	1	34	0	true	A0A3Q1MQ84_BOVIN-1-34	false
F6UFN1_XENTR	MASWFGGLSSGIGQSLGQVGGSLSSITGQISNFT	1	34	3.13e-13	true	false	false
A0A3Q1LWQ2_BOVIN	AWFGGLGSSLGHSLGQAGGTMASLTDYVSSFT	2	33	3.89e-09	true	false	false
F6T7C4_ORNAN	MSSWFGGLGSGLGQSLGQVGGSLSSLTGQISNFT	1	34	3.66e-06	true	false	false
E1C1F2_CHICK	MASWLGGLGSGLGQSLGQVGGSLSSLTGQISSFT	1	34	4.92e-05	true	false	false
F7HFF2_MACMU	SGLGQSLGHVGGSLASLTGQISNFT	10	34	1.82e-04	true	F7HFF2_MACMU-8-34	false
H3BJH8_MOUSE	SGLGQSLGQVGGSLASLTGQISNFT	10	34	1.86e-04	true	H3BJH8_MOUSE-1-34	false
D4ABD7_RAT	SGLGQSLGQVGGSLASLTGQISNFT	10	34	2.01e-04	true	D4ABD7_RAT-1-34	false
E9Q512_MOUSE	SGLGQSLGQVGGSLASLTGQISNFT	10	34	2.03e-04	true	E9Q512_MOUSE-1-34	false
H2Q8S9_PANTR	SGLGQSLGQVGGSLASLTGQISNFT	10	34	2.07e-04	true	H2Q8S9_PANTR-1-34	false
TRIPB_HUMAN	SGLGQSLGQVGGSLASLTGQISNFT	10	34	2.10e-04	true	TRIPB_HUMAN-1-34	false
Q8BVJ9_MOUSE	SGLGQSLGQVGGSLASLTGQISNFT	10	34	2.11e-04	true	Q8BVJ9_MOUSE-1-34	false
E2QUU0_CANLF	SGLGQSLGQVGGSLASLTGQISNFT	10	34	2.12e-04	true	E2QUU0_CANLF-1-34	false
F1N4N1_BOVIN	SGLGQSLGQVGGSLASLTGQISNFT	10	34	2.14e-04	true	F1N4N1_BOVIN-1-34	false
B8A4X0_DANRE	GGSLSSFTGQISNFT	1	15	6.15e-04	true	false	false
F1REE8_DANRE	SGLGQSLGQVGGSLSSFTGQISNFT	10	34	0.001	true	false	false
A0A2R8QKU0_DANRE	SGLGQSLGQVGGSLSSFTGQISNFT	10	34	0.001	true	false	false
F7HFF2_MACMU-8-34	LGSGLGQSLGHVGGSLASLTGQISNFT	8	34	0	true	F7HFF2_MACMU-8-34	false
A0A3Q1MQ84_BOVIN	VGGSLASLTGQISNFT	19	34	1.88e-05	true	A0A3Q1MQ84_BOVIN-1-34	false
A7S7P3_NEMVE	SWLGNNLNLSGSLSSISNITGQISNFT	2	28	8.55e-04	true	A7S7P3_NEMVE-1-28	false
