## Supplementary Data 2 for "Census of exposed aggregation-prone regions in proteomes": cluster_1104.csv

ID	sequence	start	stop	p-value	conserved	ID_EAR	TM	low_complexity
A0A1D5P490_CHICK-1118-1138	LIDSNNQLFAPGGRLSWGKGS	1118	1138	0	true	A0A1D5P490_CHICK-1118-1138	false
F7DF46_MONDO	IDSNNQLFAPGGRLSWGKGS	1025	1044	2.26e-08	true	F7DF46_MONDO-1026-1042	false
F7CS15_XENTR	IDSNQLLAPGGRLSWGKGS	1085	1103	1.06e-06	true	false	false
F6QPN0_ORNAN	IDSNNQLFAPGGRLSW	304	319	1.39e-06	true	F6QPN0_ORNAN-305-321	false
F7CGV3_MONDO	DSDNLLFVPGGRLSWGKGS	894	912	2.48e-06	true	false	false
F7DQB2_MONDO	DSDNLLFVPGGRLSWGKGS	695	713	3.21e-06	true	false	false
E1BSG5_CHICK	LIDSNNQLFAPGGRL	1111	1125	2.23e-05	true	E1BSG5_CHICK-1111-1131	false
A0A1D5P6I5_CHICK	LIDSNNQLFAPGGRL	1100	1114	2.23e-05	true	A0A1D5P6I5_CHICK-1100-1120	false
A0A1D5PPZ0_CHICK	LIDSNNQLFAPGGRL	1071	1085	2.23e-05	true	A0A1D5PPZ0_CHICK-1071-1091	false
A0A3Q3AA34_CHICK	LIDSNNQLFAPGGRL	1022	1036	2.23e-05	true	A0A3Q3AA34_CHICK-1022-1042	false
A0A0J9YUS5_MOUSE	IDSNNQLFAPGGRL	785	798	6.23e-05	true	A0A0J9YUS5_MOUSE-786-802	false
M0RD03_RAT	IDSNNQLFAPGGRL	12	25	6.72e-05	true	M0RD03_RAT-13-29	false
E7EX73_HUMAN	IDSNNQLFAPGGRL	915	928	6.75e-05	true	E7EX73_HUMAN-916-932	false
A0A2I3SWQ7_PANTR	IDSNNQLFAPGGRL	992	1005	6.95e-05	true	A0A2I3SWQ7_PANTR-993-1009	false
H2QNV4_PANTR	IDSNNQLFAPGGRL	1038	1051	7.05e-05	true	H2QNV4_PANTR-1039-1055	false
A0A3Q1MB68_BOVIN	IDSNNQLFAPGGRL	1049	1062	7.16e-05	true	A0A3Q1MB68_BOVIN-1050-1066	false
A0A3Q1MNM7_BOVIN	IDSNNQLFAPGGRL	1019	1032	7.16e-05	true	A0A3Q1MNM7_BOVIN-1020-1036	false
A0A3Q1LUT2_BOVIN	IDSNNQLFAPGGRL	1078	1091	7.26e-05	true	A0A3Q1LUT2_BOVIN-1079-1095	false
E9PGM1_HUMAN	IDSNNQLFAPGGRL	992	1005	7.27e-05	true	E9PGM1_HUMAN-993-1009	false
E7EUU4_HUMAN	IDSNNQLFAPGGRL	1039	1052	7.38e-05	true	E7EUU4_HUMAN-1040-1056	false
F7GJF0_MACMU	IDSNNQLFAPGGRL	990	1003	7.39e-05	true	F7GJF0_MACMU-991-1007	false
F7GJF3_MACMU	IDSNNQLFAPGGRL	1036	1049	7.49e-05	true	F7GJF3_MACMU-1037-1053	false
E9PVC6_MOUSE	IDSNNQLFAPGGRL	1035	1048	7.49e-05	true	E9PVC6_MOUSE-1036-1052	false
F1MX04_BOVIN	IDSNNQLFAPGGRL	1085	1098	7.60e-05	true	F1MX04_BOVIN-1086-1102	false
IF4G1_HUMAN	IDSNNQLFAPGGRL	1078	1091	7.60e-05	true	IF4G1_HUMAN-1079-1095	false
A0A3Q1MH27_BOVIN	IDSNNQLFAPGGRL	1083	1096	7.66e-05	true	A0A3Q1MH27_BOVIN-1084-1100	false
F7GJ95_MACMU	IDSNNQLFAPGGRL	845	858	7.70e-05	true	F7GJ95_MACMU-846-862	false
E9PVC5_MOUSE	IDSNNQLFAPGGRL	1076	1089	7.78e-05	true	E9PVC5_MOUSE-1077-1093	false
E9Q9E1_MOUSE	IDSNNQLFAPGGRL	1075	1088	7.78e-05	true	E9Q9E1_MOUSE-1076-1092	false
D4AD15_RAT	IDSNNQLFAPGGRL	1074	1087	8.14e-05	true	D4AD15_RAT-1075-1091	false
IF4G1_MOUSE	IDSNNQLFAPGGRL	1082	1095	8.27e-05	true	IF4G1_MOUSE-1083-1099	false
D3ZU13_RAT	IDSNNQLFAPGGRL	1080	1093	8.46e-05	true	D3ZU13_RAT-1081-1097	false
F1PNF3_CANLF	IDSNNQLFAPGGRL	905	918	8.88e-05	true	F1PNF3_CANLF-906-922	false
J9P357_CANLF	IDSNNQLFAPGGRL	1097	1110	1.15e-04	true	J9P357_CANLF-1098-1114	false
H7C044_HUMAN	IDSNNQLFAPGGRL	132	145	1.42e-04	true	H7C044_HUMAN-133-149	false
A0A0J9YUS5_MOUSE-786-802	DSNNQLFAPGGRLSWGK	786	802	0	true	A0A0J9YUS5_MOUSE-786-802	false
A0A1D5P490_CHICK	DSNNQLFAPGGRL	1120	1132	2.72e-04	true	A0A1D5P490_CHICK-1118-1138	false
