## Supplementary Data 2 for "Census of exposed aggregation-prone regions in proteomes": cluster_1105.csv

ID	sequence	start	stop	p-value	conserved	ID_EAR	TM	low_complexity
A0A087WYP0_HUMAN-5-29	LSQLQTELLAALLESGLSKEALIQA	5	29	0	true	A0A087WYP0_HUMAN-5-29	false
H3BKV2_MOUSE	LSQLQTELLAALLESGLSKEALIQA	5	29	7.42e-09	true	H3BKV2_MOUSE-5-29	false
F7HS97_MACMU	LSQLQTELLAALLESGLSKEALIQA	5	29	1.29e-08	true	F7HS97_MACMU-5-29	false
A0A2I3STX3_PANTR	LSQLQTELLAALLESGLSKEALIQA	5	29	1.39e-08	true	A0A2I3STX3_PANTR-5-29	false
H3BL72_MOUSE	LSQLQTELLAALLESGLSKEALIQA	5	29	1.84e-08	true	H3BL72_MOUSE-5-29	false
A0A1D5QPV7_MACMU	LSQLQTELLAALLESGLSKEALIQA	5	29	2.27e-08	true	A0A1D5QPV7_MACMU-5-29	false
H0YND5_HUMAN	LSQLQTELLAALLESGLSKEALIQA	53	77	2.35e-08	true	false	false
A0A2I3S120_PANTR	LSQLQTELLAALLESGLSKEALIQA	5	29	2.58e-08	true	A0A2I3S120_PANTR-5-29	false
A0A1D5QAI7_MACMU	LSQLQTELLAALLESGLSKEALIQA	5	29	2.58e-08	true	A0A1D5QAI7_MACMU-5-29	false
A0A0A0MTK8_HUMAN	LSQLQTELLAALLESGLSKEALIQA	5	29	2.72e-08	true	A0A0A0MTK8_HUMAN-5-29	false
A0A2I3T729_PANTR	LSQLQTELLAALLESGLSKEALIQA	5	29	2.74e-08	true	A0A2I3T729_PANTR-5-29	false
A0A0A0MQU7_HUMAN	LSQLQTELLAALLESGLSKEALIQA	5	29	2.81e-08	true	A0A0A0MQU7_HUMAN-5-29	false
HNF1A_RAT	LSQLQTELLAALLESGLSKEALIQA	5	29	2.81e-08	true	HNF1A_RAT-5-29	false
A0A1D5QUU5_MACMU	LSQLQTELLAALLESGLSKEALIQA	5	29	2.83e-08	true	A0A1D5QUU5_MACMU-5-29	false
A0A2I3TKC6_PANTR	LSQLQTELLAALLESGLSKEALIQA	5	29	2.83e-08	true	A0A2I3TKC6_PANTR-5-29	false
HNF1A_MOUSE	LSQLQTELLAALLESGLSKEALIQA	5	29	2.83e-08	true	HNF1A_MOUSE-5-29	false
H2Q721_PANTR	LSQLQTELLAALLESGLSKEALIQA	5	29	2.85e-08	true	H2Q721_PANTR-5-29	false
HNF1A_HUMAN	LSQLQTELLAALLESGLSKEALIQA	5	29	2.85e-08	true	HNF1A_HUMAN-5-29	false
A0A1D5R0W9_MACMU	LSQLQTELLAALLESGLSKEALIQA	5	29	2.87e-08	true	A0A1D5R0W9_MACMU-5-29	false
F1MD26_BOVIN	LSQLQTELLAALLESGLSKEALIQA	5	29	2.88e-08	true	F1MD26_BOVIN-5-29	false
A0A2I3RR72_PANTR	LSQLQTELLAALLESGLSKEALIQA	5	29	2.90e-08	true	A0A2I3RR72_PANTR-5-29	false
E0YMI9_HUMAN	LSQLQTELLAALLESGLSKEALIQA	5	29	2.94e-08	true	E0YMI9_HUMAN-5-29	false
F5H0K0_HUMAN	LSQLQTELLAALLESGLSKEALIQA	5	29	2.96e-08	true	F5H0K0_HUMAN-5-29	false
G7N601_MACMU	LSQLQTELLAALLESGLSKEALIQA	5	29	3.08e-08	true	G7N601_MACMU-5-29	false
U3KQS6_HUMAN	LSQLQTELLAALLESGLSKEALIQA	5	29	3.12e-08	true	U3KQS6_HUMAN-5-29	false
A0A2I3TTI5_PANTR	LSQLQTELLAALLESGLSKEALIQA	5	29	3.13e-08	true	A0A2I3TTI5_PANTR-5-29	false
A0A1D5RBE1_MACMU	LSQLQTELLAALLESGLSKEALIQA	5	29	3.25e-08	true	A0A1D5RBE1_MACMU-5-29	false
A0A1D5Q3P4_MACMU	LSQLQTELLAALLESGLSKEALIQA	5	29	3.62e-08	true	A0A1D5Q3P4_MACMU-5-29	false
F1PJ35_CANLF	LSQLQTELLAALLHSGLSKEALIQA	5	29	8.66e-08	true	F1PJ35_CANLF-5-29	false
F6Q5D3_MONDO	LSQLQTELLAALLESGLTKETLIRA	5	29	4.28e-07	true	false	false
F5H3Z5_HUMAN	LSQLQTELLAALLESGLSKEA	5	25	4.83e-07	true	false	false
A0A2I3RWI5_PANTR	LSQLQTELLAALLESGLSKEA	5	25	5.18e-07	true	false	false
F7DT96_ORNAN	LSQLQAELLTALLESGLSKETLIRA	5	29	2.48e-06	true	false	false
A0A1L1RPG1_CHICK	LSHLQVELLGALLESGLTKETLIKA	5	29	1.13e-05	true	false	false
HNF1A_CHICK	LSHLQVELLGALLESGLTKETLIKG	5	29	2.79e-05	true	false	false
F6Z046_XENTR	LSPLQQELLNALLNSGVTKEDLIQA	5	29	7.50e-05	true	false	false
F6XA53_XENTR	LSPLQQELLNALLNSGVTKEDLIQA	5	29	7.56e-05	true	false	false
HNF1B_RAT	LTSLQQELLSALLSSGVTKEVLIQA	5	29	1.07e-04	true	false	false
HNF1B_MOUSE	LTSLQQELLSALLSSGVTKEVLIQA	5	29	1.09e-04	true	false	false
F1MK03_BOVIN	LTSLQQELLSALLSSGVTKEVLIQA	5	29	1.12e-04	true	false	false
F7CCR5_XENTR	LSYLQRELLRALLESGVTKEALKKA	5	29	1.17e-04	true	false	false
A0A096MJ72_RAT	LTSLQQELLSALLSSGVTKEVLIQA	5	29	1.40e-04	true	false	false
F8W5H7_DANRE	LTSLQQELLSALLDSGVTKDVLVQA	9	33	1.49e-04	true	false	false
HN1BB_DANRE	LTSLQQELLSALLDSGVTKDVLVQA	9	33	1.50e-04	true	false	false
A0A087WXS2_HUMAN	LTSLQQELLSALLSSGVTKEVLVQA	5	29	1.51e-04	true	A0A087WXS2_HUMAN-5-29	false
H2S982_TAKRU	LTSLQQELLSALLDSGVTKDVLIQA	5	29	1.52e-04	true	false	false
A0A1D5RGJ4_MACMU	LTSLQQELLSALLSSGVTKEVLVQA	5	29	1.52e-04	true	A0A1D5RGJ4_MACMU-5-29	false
HNF1B_HUMAN	LTSLQQELLSALLSSGVTKEVLVQA	5	29	1.53e-04	true	HNF1B_HUMAN-5-29	false
A0A0C4DGS8_HUMAN	LTSLQQELLSALLSSGVTKEVLVQA	5	29	1.53e-04	true	A0A0C4DGS8_HUMAN-5-29	false
A0A2I3T0L8_PANTR	LTSLQQELLSALLSSGVTKEVLVQA	5	29	1.55e-04	true	A0A2I3T0L8_PANTR-5-29	false
F7F9C9_MACMU	LTSLQQELLSALLSSGVTKEVLVQA	5	29	1.55e-04	true	F7F9C9_MACMU-5-29	false
H2QCS4_PANTR	LTSLQQELLSALLSSGVTKEVLVQA	5	29	1.56e-04	true	H2QCS4_PANTR-5-29	false
E2RAC2_CANLF	LTSLQQELLSALLSSGVTKEVLVQA	5	29	1.56e-04	true	false	false
A0A1D5QKX3_MACMU	LTSLQQELLSALLSSGVTKEVLVQA	5	29	1.56e-04	true	A0A1D5QKX3_MACMU-5-29	false
A0A2I3TJK7_PANTR	LTSLQQELLSALLSSGVTKEVLVQA	5	29	1.59e-04	true	A0A2I3TJK7_PANTR-5-29	false
A0A2I3ST24_PANTR	LTSLQQELLSALLSSGVTKEVLVQA	5	29	1.61e-04	true	A0A2I3ST24_PANTR-5-29	false
A0A087WZC2_HUMAN	LTSLQQELLSALLSSGVTKEVLVQA	5	29	1.61e-04	true	A0A087WZC2_HUMAN-5-29	false
F7F9B1_MACMU	LTSLQQELLSALLSSGVTKEVLVQA	5	29	1.64e-04	true	F7F9B1_MACMU-5-29	false
E0YMJ8_HUMAN	LTSLQQELLSALLSSGVTKEVLVQA	5	29	1.65e-04	true	E0YMJ8_HUMAN-5-29	false
HN1BA_DANRE	LTSLQQELLSALLDSGVTKDVLLQA	9	33	2.99e-04	true	false	false
A0A0R4IR44_DANRE	LTSLQQELLSALLDSGVTKDVLLQA	9	33	3.03e-04	true	false	false
E9QEC0_DANRE	LTSLQQELLSALLDSGVTKDVLLQA	5	29	3.08e-04	true	false	false
E1C4J3_CHICK	LSALQRELLGALLSSGATKEGLIRA	5	29	3.09e-04	true	false	false
F7F998_MONDO	LTSLQQELLSALLSSGVTKEVLAQA	5	29	5.09e-04	true	F7F998_MONDO-5-29	false
A0A087WXS2_HUMAN-5-29	LTSLQQELLSALLSSGVTKEVLVQA	5	29	0	true	A0A087WXS2_HUMAN-5-29	false
A0A087WYP0_HUMAN	LSQLQTELLAALLESGLSKEALIQA	5	29	1.29e-04	true	A0A087WYP0_HUMAN-5-29	false
H2UWZ0_TAKRU	LTALQEQLVWALLQSGLSRDILVQA	11	35	3.95e-04	true	H2UWZ0_TAKRU-17-39	false
H2UWZ0_TAKRU-17-39	QLVWALLQSGLSRDILVQAIGDL	17	39	0	true	H2UWZ0_TAKRU-17-39	false
Q4L1M9_DANRE	QLVWSLLGSGLSKELLIQAMGDL	21	43	1.03e-06	true	false	false
F2Z4S1_DANRE	QLVWSLLGSGLSKELLIQAMGDL	21	43	1.27e-06	true	false	false
