## Supplementary Data 2 for "Census of exposed aggregation-prone regions in proteomes": cluster_1106.csv

ID	sequence	start	stop	p-value	conserved	ID_EAR	TM	low_complexity
BICRL_HUMAN-463-480	LNNQNTAVHLVSGQTFAA	463	480	0	true	BICRL_HUMAN-463-480	false
F7G0G7_MACMU	LNNQNTAVHLVSGQTFAA	482	499	9.82e-07	true	F7G0G7_MACMU-480-501	false
H2QT08_PANTR	LNNQNTAVHLVSGQTFAA	463	480	1.01e-06	true	H2QT08_PANTR-461-482	false
A0A1D5QLG5_MACMU	LNNQNTAVHLVSGQTFAA	472	489	1.23e-06	true	false	false
BICRL_MOUSE	LNNQNTAVQLVSGQTFA	463	479	1.50e-05	true	false	false
F1P731_CANLF	LNNQNAAVQLVSGQTFAA	479	496	2.42e-05	true	F1P731_CANLF-477-498	false
F6PJ69_ORNAN	LNNQNTAVQLVSGQAFTA	465	482	5.71e-05	true	F6PJ69_ORNAN-450-482	false
F1NH68_CHICK	LNNQNAAVQLVSGQTFTA	467	484	6.91e-05	true	F1NH68_CHICK-452-503	false
E1BMP4_BOVIN	LNNQSAAVQLVSGQTFAA	463	480	7.63e-05	true	false	false
D4A240_RAT	LNNQSAAVQLVSGQTFA	463	479	1.80e-04	true	false	false
F7BLI6_MONDO	LNSQNPAVQLVSGQTF	463	478	4.36e-04	true	false	false
