## Supplementary Data 2 for "Census of exposed aggregation-prone regions in proteomes": cluster_1107.csv

ID	sequence	start	stop	p-value	conserved	ID_EAR	TM	low_complexity
A0A0B4K679_DROME-448-464	QHQLLAAQGAVTVTAGS	448	464	0	true	A0A0B4K679_DROME-448-464	false
A0A0B4K7E1_DROME	QHQLLAAQGAVTVTAGS	448	464	1.91e-05	true	A0A0B4K7E1_DROME-448-464	false
Q9VEE5_DROME	QHQLLAAQGAVTVTAGS	448	464	1.92e-05	true	Q9VEE5_DROME-448-464	false
A0A0B4K742_DROME	QHQLLAAQGAVTVTAGS	448	464	1.97e-05	true	A0A0B4K742_DROME-448-464	false
A0A0B4K677_DROME	QHQLLAAQGAVTVTAGS	448	464	2.04e-05	true	false	false
A0A0B4K6B1_DROME	QHQLLAAQGAVTVTAGS	448	464	3.46e-05	true	A0A0B4K6B1_DROME-448-464	false
A0A0B4K6M2_DROME	QHQLLAAQGAVTVTAGS	448	464	3.48e-05	true	A0A0B4K6M2_DROME-448-464	false
A0A0B4K6B7_DROME	QHQLLAAQGAVTVTAGS	448	464	3.89e-05	true	false	false
A0A0B4K6L8_DROME	QHQLLAAQGAVTVTAGS	448	464	3.89e-05	true	false	false
A0A0B4K7E7_DROME	QHQLLAAQGAVTVTAGS	448	464	3.90e-05	true	A0A0B4K7E7_DROME-448-464	false
A0A0B4K7F3_DROME	QHQLLAAQGAVTVTAGS	448	464	4.22e-05	true	A0A0B4K7F3_DROME-448-464	false
A0A0B4KG75_DROME	QHQLLAAQGAVTVTAGS	448	464	4.48e-05	true	A0A0B4KG75_DROME-448-464	false
