## Supplementary Data 2 for "Census of exposed aggregation-prone regions in proteomes": cluster_1108.csv

ID	sequence	start	stop	p-value	conserved	ID_EAR	TM	low_complexity
A0A0H2UHB7_RAT-6-22	MEDEAVLDRGASFLKHV	6	22	0	true	A0A0H2UHB7_RAT-6-22	false
D3Z7I7_MOUSE	MEDEAVLDRGASFLKHV	6	22	9.38e-07	true	D3Z7I7_MOUSE-6-22	false
A0A1B8Y8N1_XENTR	MEDEAVLDRGASFLKHV	1	17	1.10e-06	true	A0A1B8Y8N1_XENTR-1-17	false
S4A4_HUMAN	MEDEAVLDRGASFLKHV	1	17	2.00e-06	true	S4A4_HUMAN-1-17	true
A0A1D5NYS2_CHICK	MEDEAVLDRGASFLKHV	1	17	2.05e-06	true	A0A1D5NYS2_CHICK-1-17	true
H2QPM4_PANTR	MEDEAVLDRGASFLKHV	1	17	2.05e-06	true	H2QPM4_PANTR-1-17	true
A0A1D5NX03_CHICK	MEDEAVLDRGASFLKHV	36	52	2.06e-06	true	false	true
A0A2I3STA5_PANTR	MEDEAVLDRGASFLKHV	1	17	2.15e-06	true	A0A2I3STA5_PANTR-1-17	true
A0A3Q1LUF6_BOVIN	MEDEAVLDRGASFLKHV	44	60	2.19e-06	true	false	true
S4A4_BOVIN	MEDEAVLDRGASFLKHV	1	17	2.20e-06	true	S4A4_BOVIN-1-17	true
F7FRL9_MACMU	MEDEAVLDRGASFLKHV	1	17	2.27e-06	true	F7FRL9_MACMU-1-17	true
B2NIZ2_BOVIN	MEDEAVLDRGASFLKHV	1	17	2.32e-06	true	B2NIZ2_BOVIN-1-17	true
F7FRN6_MACMU	MEDEAVLDRGASFLKHV	16	32	2.40e-06	true	false	true
F6RYQ5_BOVIN	MEDEAVLDRGASFLKHV	6	22	2.40e-06	true	F6RYQ5_BOVIN-6-22	true
F1Q096_CANLF	MEDEAVLDRGASFLKHV	1	17	2.40e-06	true	F1Q096_CANLF-1-17	true
F6TBW6_XENTR	MEDEAVLDRGASFLKHV	1	17	2.41e-06	true	F6TBW6_XENTR-1-17	true
F7G175_ORNAN	MEDEAVLDRGASFLKHV	6	22	2.51e-06	true	F7G175_ORNAN-6-22	true
A0A1D5Q1H5_MACMU	MEDEAVLDRGASFLKHV	6	22	2.55e-06	true	A0A1D5Q1H5_MACMU-6-22	true
A0A3Q1LVR7_BOVIN	MEDEAVLDRGASFLKHV	1	17	2.57e-06	true	A0A3Q1LVR7_BOVIN-1-17	true
S4A4_MOUSE	MEDEAVLDRGASFLKHV	1	17	2.57e-06	true	S4A4_MOUSE-1-17	true
A7E1Z5_MOUSE	MEDEAVLDRGASFLKHV	1	17	2.60e-06	true	A7E1Z5_MOUSE-1-17	true
F7A0C9_MONDO	MEDEAVLDRGASFLKHV	1	17	2.61e-06	true	F7A0C9_MONDO-1-17	true
S4A4_RAT	MEDEAVLDRGASFLKHV	1	17	2.65e-06	true	S4A4_RAT-1-17	true
E9Q8N8_MOUSE	MEDEAVLDRGASFLKHV	1	17	2.76e-06	true	E9Q8N8_MOUSE-1-17	true
A0A1W2PRU6_HUMAN	MEDEAVLDRGASFLKHV	32	48	3.59e-06	true	false	false
J9PAE0_CANLF	MEDEAVLDRGASFLKHV	1	17	4.62e-06	true	J9PAE0_CANLF-1-17	false
A0A1W2PNW8_HUMAN	MEDEAVLDRGASFLKHV	36	52	9.01e-06	true	false	false
H2URB8_TAKRU	MEDEAVLDRGASLLKHL	1	17	2.72e-05	true	H2URB8_TAKRU-1-17	true
H2VDG6_TAKRU	VEDEAVLDRGAAFVKHI	7	23	5.91e-05	true	false	true
H2VDF9_TAKRU	VEDEAVLDRGAAFVKHI	1	17	5.91e-05	true	H2VDF9_TAKRU-1-17	true
F1QD14_DANRE	MEDEAVVDRGASYIKNV	7	23	1.33e-04	true	F1QD14_DANRE-7-23	true
A0A2I3RHF2_PANTR	EAVLDRGASFLKHV	10	23	1.53e-04	true	false	true
A0A2R8PYB9_DANRE	VEDEAVLDRGASLLK	7	21	7.22e-04	true	false	true
F1QHT2_DANRE	VEDEAVLDRGASLLK	7	21	7.92e-04	true	false	true
A0A2R8QD45_DANRE	VEDEAVLDRGASLLK	7	21	7.98e-04	true	false	true
