## Supplementary Data 2 for "Census of exposed aggregation-prone regions in proteomes": cluster_1109.csv

ID	sequence	start	stop	p-value	conserved	ID_EAR	TM	low_complexity
A0A131MBV4_CAEEL-227-256	LLQDNEMDHVNQSMHGMVVQQQLAHHTNGH	227	256	0	true	A0A131MBV4_CAEEL-227-256	false
A0A131MDI4_CAEEL	LLQDNEMDHVNQSMHGMVVQQQLAHHTNGH	227	256	1.22e-13	true	A0A131MDI4_CAEEL-227-256	false
A7LPI2_CAEEL	LSQNEMDHVNQSMHGMVVQQQLAHHTNGH	275	303	3.60e-12	true	A7LPI2_CAEEL-276-301	false
A0A131MBY3_CAEEL	LSQNEMDHVNQSMHGMVVQQQLAHHTNGH	317	345	3.91e-12	true	A0A131MBY3_CAEEL-318-343	false
A0A131MBC5_CAEEL	LSQNEMDHVNQSMHGMVVQQQLAHHTNGH	291	319	4.38e-12	true	A0A131MBC5_CAEEL-292-317	false
LIPB_CAEEL	LSQNEMDHVNQSMHGMVVQQQLAHHTNGH	275	303	4.46e-12	true	LIPB_CAEEL-276-301	false
A0A131MBZ3_CAEEL	LSQNEMDHVNQSMHGMVVQQQLAHHTNGH	126	154	4.80e-12	true	A0A131MBZ3_CAEEL-127-152	false
A0A131MD98_CAEEL	LSQNEMDHVNQSMHGMVVQQQLAHHTNGH	317	345	4.84e-12	true	A0A131MD98_CAEEL-318-343	false
A0A131MDJ4_CAEEL	LSQNEMDHVNQSMHGMVVQQQLAHHTNGH	138	166	4.88e-12	true	A0A131MDJ4_CAEEL-139-164	false
A0A131MDA8_CAEEL	LSQNEMDHVNQSMHGMVVQQQLAHHTNGH	126	154	5.19e-12	true	A0A131MDA8_CAEEL-127-152	false
A0A131MBW4_CAEEL	LSQNEMDHVNQSMHGMVVQQQLAHHTNGH	225	253	5.24e-12	true	A0A131MBW4_CAEEL-226-251	false
A0A131MBE2_CAEEL	LSQNEMDHVNQSMHGMVVQQQLAHHTNGH	291	319	5.31e-12	true	A0A131MBE2_CAEEL-292-317	false
A0A131MBW2_CAEEL	LSQNEMDHVNQSMHGMVVQQQLAHHTNGH	138	166	6.60e-12	true	A0A131MBW2_CAEEL-139-164	false
A0A131MCT0_CAEEL	LSQNEMDHVNQSMHGMVVQQQLAHHTNGH	225	253	8.00e-12	true	A0A131MCT0_CAEEL-226-251	false
A0A131MD42_CAEEL	MDHVNQSMHGMVVQQQLAHHTNGH	1	24	1.32e-10	true	A0A131MD42_CAEEL-1-18	false
A0A131MC19_CAEEL	MDHVNQSMHGMVVQQQLAHHTNGH	1	24	1.44e-10	true	A0A131MC19_CAEEL-1-18	false
A0A131MBC5_CAEEL-292-317	SQNEMDHVNQSMHGMVVQQQLAHHTN	292	317	0	true	A0A131MBC5_CAEEL-292-317	false
A0A131MBV4_CAEEL	NEMDHVNQSMHGMVVQQQLAHHTN	231	254	1.57e-10	true	A0A131MBV4_CAEEL-227-256	false
A0A131MC19_CAEEL-1-18	MDHVNQSMHGMVVQQQLA	1	18	0	true	A0A131MC19_CAEEL-1-18	false
