## Supplementary Data 2 for "Census of exposed aggregation-prone regions in proteomes": cluster_1110.csv

ID	sequence	start	stop	p-value	conserved	ID_EAR	TM	low_complexity
A0A2R8PYF9_DANRE-880-906	NGVTQSSKRSTAGSTAAAEQADLQNML	880	906	0	true	A0A2R8PYF9_DANRE-880-906	false
A0A2R8QQN4_DANRE	NGVTQSSKRSTAGSTAAAEQADLQNML	900	926	4.08e-10	true	A0A2R8QQN4_DANRE-900-926	false
A0A2R8RI65_DANRE	NGVTQSSKRSTAGSTAAAEQADLQNML	907	933	4.08e-10	true	A0A2R8RI65_DANRE-907-933	false
A0A2R8QLR2_DANRE	NGVTQSSKRSTAGSTAAAEQADLQNML	907	933	4.40e-10	true	A0A2R8QLR2_DANRE-907-933	false
A0A2R8QTL6_DANRE	NGVTQSSKRSTAGSTAAAEQADLQNML	898	924	4.82e-10	true	A0A2R8QTL6_DANRE-898-924	false
ZN423_DANRE	NGVTQSSKRSTAGSTAAAEQADLQNML	900	926	4.86e-10	true	ZN423_DANRE-900-926	false
A0A2U3TVM2_DANRE	NGVTQSSKRSTAGSTAAAEQADLQNML	900	926	5.13e-10	true	A0A2U3TVM2_DANRE-900-926	false
Z4YIT3_DANRE	NGVTQSSKRSTAGSTAAAEQADLQNML	900	926	6.65e-10	true	Z4YIT3_DANRE-900-926	false
H2SRK1_TAKRU	NGLAQSSKRADRSTVAAAEQADLQNML	718	744	4.50e-07	true	false	false
H2SRK2_TAKRU	NGLAQSSKRGADRSTVAAAEQADLQNML	705	732	1.50e-06	true	false	false
