## Supplementary Data 2 for "Census of exposed aggregation-prone regions in proteomes": cluster_1111.csv

ID	sequence	start	stop	p-value	conserved	ID_EAR	TM	low_complexity
A0A087WTE5_HUMAN-239-274	ALANTSVHAGMMGVNSFSGQLAVNVSEASQATNQGF	239	274	0	true	A0A087WTE5_HUMAN-239-274	false
A0A2I3RP44_PANTR	ALANTSVHAGMMGVNSFSGQLAVNVSEASQATNQGF	131	166	1.56e-16	true	A0A2I3RP44_PANTR-131-166	false
A0A2I3T6E5_PANTR	ALANTSVHAGMMGVNSFSGQLAVNVSEASQATNQGF	239	274	7.15e-16	true	A0A2I3T6E5_PANTR-239-274	false
M0RCU9_RAT	ALANTSVHAGMMGVNSFSGQLAVNVSEASQATNQGF	238	273	7.52e-16	true	M0RCU9_RAT-238-273	false
Q5SWK4_MOUSE	ALANTSVHAGMMGVNSFSGQLAVNVSEASQATNQGF	424	459	1.91e-15	true	Q5SWK4_MOUSE-424-459	false
F7FNQ8_ORNAN	ALANTSVHAGMMGVNSFSGQLAVNVSEASQATNQGF	423	458	1.93e-15	true	F7FNQ8_ORNAN-423-458	false
H2QRX0_PANTR	ALANTSVHAGMMGVNSFSGQLAVNVSEASQATNQGF	423	458	1.93e-15	true	H2QRX0_PANTR-423-458	false
COE1_MOUSE	ALANTSVHAGMMGVNSFSGQLAVNVSEASQATNQGF	423	458	1.93e-15	true	COE1_MOUSE-423-458	false
COE1_HUMAN	ALANTSVHAGMMGVNSFSGQLAVNVSEASQATNQGF	423	458	1.93e-15	true	COE1_HUMAN-423-458	false
A0A1D5R8G8_MACMU	ALANTSVHAGMMGVNSFSGQLAVNVSEASQATNQGF	423	458	1.93e-15	true	A0A1D5R8G8_MACMU-423-458	false
Q5SWK8_MOUSE	ALANTSVHAGMMGVNSFSGQLAVNVSEASQATNQGF	416	451	2.00e-15	true	Q5SWK8_MOUSE-416-451	false
COE1_RAT	ALANTSVHAGMMGVNSFSGQLAVNVSEASQATNQGF	416	451	2.00e-15	true	COE1_RAT-416-451	false
F7F010_MACMU	ALANTSVHAGMMGVNSFSGQLAVNVSEASQATNQGF	392	427	2.01e-15	true	F7F010_MACMU-392-427	false
A0A2I3RBL8_PANTR	ALANTSVHAGMMGVNSFSGQLAVNVSEASQATNQGF	392	427	2.01e-15	true	A0A2I3RBL8_PANTR-392-427	false
F7FNQ0_ORNAN	ALANTSVHAGMMGVNSFSGQLAVNVSEASQATNQGF	423	458	2.07e-15	true	F7FNQ0_ORNAN-423-458	false
F7DJ52_MONDO	ALANTSVHAGMMGVNSFSGQLAVNVSEASQATNQGF	423	458	2.07e-15	true	F7DJ52_MONDO-423-458	false
F1PVV9_CANLF	ALTNTSVHAGMMGVNSFSGQLAVNVSEASQATNQGF	425	460	5.38e-15	true	F1PVV9_CANLF-425-458	false
E1BPV4_BOVIN	ALTNTSVHAGMMGVNSFSGQLAVNVSEASQATNQGF	423	458	5.39e-15	true	E1BPV4_BOVIN-423-456	false
A0A1D5NYJ1_CHICK	ALANTSVHAGMMGVNSFSGQLAVNVSEASQATSQGF	423	458	8.32e-15	true	A0A1D5NYJ1_CHICK-423-458	false
F1N9Q3_CHICK	ALANTSVHAGMMGVNSFSGQLAVNVSEASQATSQGF	424	459	9.09e-15	true	F1N9Q3_CHICK-424-459	false
E5RFQ1_HUMAN	ALANTSVHAGMMGVNSFSGQLAVNVSEASQATNQ	415	448	3.67e-14	true	E5RFQ1_HUMAN-415-450	false
A0A2I3SY81_PANTR	ALANTSVHAGMMGVNSFSGQLAVNVSEASQATNQ	415	448	3.67e-14	true	A0A2I3SY81_PANTR-415-450	false
A0A1D5R3D0_MACMU	ALANTSVHAGMMGVNSFSGQLAVNVSEASQATNQ	415	448	3.67e-14	true	A0A1D5R3D0_MACMU-415-450	false
F7DMS8_XENTR	ALTNSSVHPGMMGVNSFSGQLAVNVSEPSQVTNQATGF	55	92	1.38e-13	true	F7DMS8_XENTR-66-79	false
COE1A_DANRE	LTNSSVHSGMMGVNSFHSQLAVNVSDSTQAANQGF	424	458	6.06e-11	true	false	false
F6ZEF2_XENTR	SLANTPSHSGMMGVNSFSSQLAVNVSETSQANDQVGY	428	464	2.20e-10	true	false	false
A0A1D5PHG6_CHICK	LANTPAHTGMMGVNSFSSQLAVNVSETSQANDQVGY	425	460	2.26e-10	true	false	false
A0A1D5PTC8_CHICK	LANTPAHTGMMGVNSFSSQLAVNVSETSQANDQVGY	416	451	2.28e-10	true	false	false
F7FV08_ORNAN	LGNTPAHTGMMGVNSFSSQLAVNVSETSQANDQG	424	457	2.53e-10	true	false	false
F1R6Z5_DANRE	LTNSSVHTSMMGGNSFTGQLAVNVSESSQGGNQGF	241	275	2.79e-10	true	F1R6Z5_DANRE-237-264	false
A0A286YBI5_DANRE	LTNSSVHTSMMGGNSFTGQLAVNVSESSQGGNQGF	424	458	3.51e-10	true	A0A286YBI5_DANRE-420-447	false
E7F5K2_DANRE	LTNSSVHTSMMGGNSFTGQLAVNVSESSQGGNQGF	424	458	3.54e-10	true	E7F5K2_DANRE-420-447	false
Q3UUB6_MOUSE	LGNTPAHTGMMGVNSFSSQLAVNVSETSQANDQVGY	209	244	3.91e-10	true	false	false
H2REV0_PANTR	LGNNPAHTGMMGVNSFSSQLAVNVSETSQANDQGI	111	145	4.20e-10	true	false	false
F1PG23_CANLF	LGNTPAHTGMMGVNSFSSQLAVNVSETSQANDQVGY	257	292	5.35e-10	true	false	false
F1MGH0_BOVIN	LGNTPAHTGMMGVNSFSSQLAVNVSETSQANDQVGY	416	451	6.65e-10	true	false	false
F7B409_MACMU	LGNTPAHTGMMGVNSFSSQLAVNVSETSQANDQVGY	425	460	6.81e-10	true	false	false
D4A274_RAT	LGNTPAHTGMMGVNSFSSQLAVNVSETSQANDQVGY	425	460	6.81e-10	true	false	false
COE3_MOUSE	LGNTPAHTGMMGVNSFSSQLAVNVSETSQANDQVGY	425	460	6.81e-10	true	false	false
Q6NXL3_MOUSE	LGNTPAHTGMMGVNSFSSQLAVNVSETSQANDQVGY	416	451	6.84e-10	true	false	false
A0A2I3SLB9_PANTR	LGNNPAHTGMMGVNSFSSQLAVNVSETSQANDQGI	416	450	1.01e-09	true	false	false
K7DS63_PANTR	LGNNPAHTGMMGVNSFSSQLAVNVSETSQANDQVGY	416	451	2.76e-09	true	false	false
COE3_HUMAN	LGNNPAHTGMMGVNSFSSQLAVNVSETSQANDQVGY	425	460	2.86e-09	true	false	false
A0A2I3TI72_PANTR	LGNNPAHTGMMGVNSFSSQLAVNVSETSQANDQVGY	453	488	3.05e-09	true	false	false
G1K3E3_XENTR	ALSSSPVHSGMMGINSYGGQLGVSISESQANNQGY	423	457	4.52e-09	true	G1K3E3_XENTR-429-447	false
COE2_XENTR	ALSSSPVHSGMMGINSYGGQLGVSISESQANNQGY	415	449	4.61e-09	true	COE2_XENTR-421-439	false
A1L2E2_DANRE	SLANTASHGGMMGVNSFSSQLAVNVSETSQ	416	445	5.80e-09	true	A1L2E2_DANRE-417-438	false
A0A286Y8W0_DANRE	SLANTASHGGMMGVNSFSSQLAVNVSETSQ	416	445	5.99e-09	true	A0A286Y8W0_DANRE-417-438	false
H2Q2S3_PANTR	ALSSSPAHSGMMGINSYGSQLGVSISESTQGNNQGY	145	180	3.79e-08	true	H2Q2S3_PANTR-151-180	false
F6W1L5_MACMU	ALSSSPAHSGMMGINSYGSQLGVSISESTQGNNQGY	145	180	3.79e-08	true	F6W1L5_MACMU-151-180	false
H2SNB2_TAKRU	SLANTASHGMMGVNSFSSQLAVNVSESQGNDQVGY	404	438	3.86e-08	true	H2SNB2_TAKRU-405-427	false
H2SNB3_TAKRU	SLANTASHGMMGVNSFSSQLAVNVSESQGNDQVGY	415	449	3.96e-08	true	H2SNB3_TAKRU-416-438	false
B7Z934_HUMAN	ALSSSPAHSGMMGINSYGSQLGVSISESTQGNNQGY	266	301	4.26e-08	true	B7Z934_HUMAN-272-301	false
F7A656_XENTR	SLTANHPHSGMMGVNSFGSQLAINIAESSQASEQG	377	411	4.51e-08	true	F7A656_XENTR-386-402	false
COE2_MOUSE	ALSSSPAHSGMMGINSYGSQLGVSISESTQGNNQGY	414	449	4.81e-08	true	COE2_MOUSE-420-449	false
COE2_BOVIN	ALSSSPAHSGMMGINSYGSQLGVSISESTQGNNQGY	414	449	4.92e-08	true	COE2_BOVIN-420-449	false
F6S1T9_MACMU	ALSSSPAHSGMMGINSYGSQLGVSISESTQGNNQGY	414	449	4.96e-08	true	F6S1T9_MACMU-420-449	false
A0A2I3SV18_PANTR	ALSSSPAHSGMMGINSYGSQLGVSISESTQGNNQGY	414	449	4.96e-08	true	A0A2I3SV18_PANTR-420-449	false
F7AL94_MONDO	ALSSSPAHSGMMGINSYGSQLGVSISESTQGNNQGY	436	471	4.96e-08	true	F7AL94_MONDO-442-471	false
D3ZT68_RAT	ALSSSPAHSGMMGINSYGSQLGVSISESTQGNNQGY	414	449	5.03e-08	true	D3ZT68_RAT-420-449	false
COE2_HUMAN	ALSSSPAHSGMMGINSYGSQLGVSISESTQGNNQGY	414	449	5.07e-08	true	COE2_HUMAN-420-449	false
F1N3R1_BOVIN	ALSSSPAHSGMMGINSYGSQLGVSISESTQGNNQGY	408	443	5.15e-08	true	F1N3R1_BOVIN-414-443	false
E1BFT1_BOVIN	ALSSSPAHSGMMGINSYGSQLGVSISESTQGNNQGY	414	449	5.19e-08	true	E1BFT1_BOVIN-420-449	false
F1PTQ9_CANLF	ALSSSPAHSGMMGINSYGTQLGVSISESTQGNNQGY	414	449	6.47e-08	true	F1PTQ9_CANLF-420-449	false
E1C814_CHICK	ALSSSPAHSSMMGINSYGSQLGVSISESTQGNNQGY	414	449	2.40e-07	true	E1C814_CHICK-420-449	false
H2UEA7_TAKRU	STHSSMMGVNSFTGQLSVNVSEPTQGNQ	409	436	4.79e-07	true	H2UEA7_TAKRU-415-428	false
F6S582_ORNAN	LSSSPAHSGMMGINSYGSQLGVSISESTQGNNQAGY	209	244	7.43e-07	true	F6S582_ORNAN-219-232	false
F7GGX5_MONDO	SLAPGHPHTAMMGINSFGSQLAVNIGDSTQGADQGY	412	447	1.36e-06	true	false	false
H2TFJ2_TAKRU	SLGSGSVHAGMMAVNSFAGSEVAQSANQGF	424	453	1.66e-05	true	false	false
H2TFJ4_TAKRU	SLGSGSVHAGMMAVNSFAGSEVAQSANQGF	424	453	1.78e-05	true	false	false
A0A3Q2UFV0_CHICK	AAMVGVNSFGTQLAVSIGDAAQGPEQGY	723	750	3.72e-05	true	A0A3Q2UFV0_CHICK-724-739	false
A0A3Q2UKJ9_CHICK	AAMVGVNSFGTQLAVSIGDAAQGPEQGY	693	720	4.38e-05	true	false	false
A2BIQ0_DANRE	AMPSSPVHGSVMGLSSYPTQLGVSIGEPGQTSGQGY	421	456	7.16e-05	true	false	false
COE2_DANRE	AMPSSPVHGSVMGLSSYPTQLGVSIGEPGQTSGQGY	421	456	7.33e-05	true	false	false
A0A2R8QEY5_DANRE	AMPSSPVHGSVMGLSSYPTQLGVSIGEPGQTSGQGY	421	456	1.57e-04	true	false	false
C3Z8V7_BRAFL	NNSVGAGGMMGMNSFGNQLAVSVPDNSSTNGNGQVQGF	189	226	3.20e-04	true	C3Z8V7_BRAFL-187-211	false
X1WBX6_DANRE	SHTNPHGMMAVNSYDGQLSLNTEVSQ	394	419	5.42e-04	true	false	false
F1R0D8_DANRE	SHTNPHGMMAVNSYDGQLSLNTEVSQ	223	248	6.26e-04	true	false	false
H2SNB2_TAKRU-405-427	LANTASHGMMGVNSFSSQLAVNV	405	427	0	true	H2SNB2_TAKRU-405-427	false
A0A087WTE5_HUMAN	LANTSVHAGMMGVNSFSGQLAVNV	240	263	2.53e-06	true	A0A087WTE5_HUMAN-239-274	false
A0A286YBI5_DANRE-420-447	QLTGLTNSSVHTSMMGGNSFTGQLAVNV	420	447	0	true	A0A286YBI5_DANRE-420-447	false
COE2_XENTR-421-439	VHSGMMGINSYGGQLGVSI	421	439	0	true	COE2_XENTR-421-439	false
F7A656_XENTR-386-402	GMMGVNSFGSQLAINIA	386	402	0	true	F7A656_XENTR-386-402	false
A0A2I3SV18_PANTR-420-449	AHSGMMGINSYGSQLGVSISESTQGNNQGY	420	449	0	true	A0A2I3SV18_PANTR-420-449	false
H2TWQ3_TAKRU	AHGSVMGLGSYPSQLGVSIGEHGQSSQGY	427	455	1.32e-04	true	false	false
H2TWQ4_TAKRU	AHGSVMGLGSYPSQLGVSIGEHGQSSQGY	424	452	1.35e-04	true	false	false
F7DMS8_XENTR-66-79	MGVNSFSGQLAVNV	66	79	0	true	F7DMS8_XENTR-66-79	false
F6S582_ORNAN-219-232	MGINSYGSQLGVSI	219	232	0	true	F6S582_ORNAN-219-232	false
