## Supplementary Data 2 for "Census of exposed aggregation-prone regions in proteomes": cluster_1112.csv

ID	sequence	start	stop	p-value	conserved	ID_EAR	TM	low_complexity
A7SA03_NEMVE-121-146	DRSSAQHMAVTVGNVTVIITDYKLLK	121	146	0	true	A7SA03_NEMVE-121-146	false
F7G033_MACMU	DRSSAQHLEVTVGDLTVIITDFK	67	89	1.99e-08	true	false	false
F6QHA0_ORNAN	DRSSAQHLEVTVGDLTVIITDFK	70	92	2.18e-08	true	false	false
F1R1S9_DANRE	DRSSAQQLAITVGNVTVIITDFK	309	331	2.54e-08	true	F1R1S9_DANRE-310-332	false
RYBPA_DANRE	DRSSAQQLAITVGNVTVIITDFK	310	332	2.55e-08	true	RYBPA_DANRE-311-333	false
H2V154_TAKRU	DRSSAQHLEVTVGDLTVIITDFK	105	127	2.56e-08	true	false	false
A0A1D5R743_MACMU	DRSTAQQLAVTVGNVTVIITDFK	229	251	2.84e-08	true	A0A1D5R743_MACMU-230-252	false
Q5SP48_DANRE	DRSSAQHLEVTVGDLTVIITDYK	111	133	3.02e-08	true	false	false
YAF2_MOUSE	DRSSAQHLEVTVGDLTVIITDFK	109	131	3.55e-08	true	false	false
D3ZII7_RAT	DRSSAQHLEVTVGDLTVIITDFK	108	130	3.55e-08	true	false	false
F7B493_MONDO	DRSSAQHLEVTVGDLTVIITDFK	109	131	3.55e-08	true	false	false
F1PZQ4_CANLF	DRSTAQQLAVTVGNVTVIITDFK	166	188	3.73e-08	true	F1PZQ4_CANLF-167-189	false
Q5ZKC5_CHICK	DRSSAQHLEVTVGDLTVIITDFK	109	131	3.76e-08	true	false	false
Q5SP49_DANRE	DRSSAQHLEVTVGDLTVIITDYK	109	131	3.96e-08	true	false	false
F1M771_RAT	DRSTAQQLAVTVGNVTVIITDFK	179	201	4.05e-08	true	F1M771_RAT-180-202	false
H2TFR6_TAKRU	DRSTAQQLAITVGNVTVIITDFK	242	264	4.22e-08	true	H2TFR6_TAKRU-243-265	false
F1QA30_DANRE	DRSTAQQLAITVGNVTVIITDFK	182	204	4.56e-08	true	F1QA30_DANRE-183-205	false
F1PBB1_CANLF	DRSSAQHLEVTVGDLTVIITDFK	125	147	4.58e-08	true	false	false
RYBPB_DANRE	DRSTAQQLAITVGNVTVIITDFK	182	204	5.03e-08	true	RYBPB_DANRE-183-205	false
YAF2_HUMAN	DRSSAQHLEVTVGDLTVIITDFK	109	131	5.42e-08	true	false	false
Q0VC56_BOVIN	DRSSAQHLEVTVGDLTVIITDFK	109	131	5.42e-08	true	false	false
K7D4Z1_PANTR	DRSSAQHLEVTVGDLTVIITDFK	109	131	5.42e-08	true	false	false
Q6PBG0_XENTR	DRSSAQHLEVTVGDLTVIITDFK	109	131	5.71e-08	true	false	false
H2Q5Q7_PANTR	DRSSAQHLEVTVGDLTVIITDFK	133	155	6.08e-08	true	false	false
F6YTS0_MONDO	DRSTAQQLAVTVGNVTVIITDFK	172	194	6.75e-08	true	F6YTS0_MONDO-173-195	false
L7N2J6_XENTR	DRSTAQQLAVTVGNVTVIITDFK	132	154	6.82e-08	true	L7N2J6_XENTR-133-155	false
A0A3Q1LQ23_BOVIN	DRSTAQQLAVTVGNVTVIITDFK	142	164	8.83e-08	true	A0A3Q1LQ23_BOVIN-143-165	false
H2V196_TAKRU	DRSSARHLEVTVGDLTVIITDFK	105	127	9.02e-08	true	false	false
F7A0R6_ORNAN	DRSTAQQLAVTVGNVTVIITDFK	152	174	9.31e-08	true	F7A0R6_ORNAN-153-175	false
A0A3Q1LF83_BOVIN	DRSTAQQLAVTVGNVTVIITDFK	186	208	9.61e-08	true	A0A3Q1LF83_BOVIN-187-209	false
RYBP_HUMAN	DRSTAQQLAVTVGNVTVIITDFK	152	174	9.95e-08	true	RYBP_HUMAN-153-175	false
K7BS28_PANTR	DRSTAQQLAVTVGNVTVIITDFK	152	174	9.95e-08	true	K7BS28_PANTR-153-175	false
F6TN18_XENTR	DRSTAQQLAVTVGNVTVIITDFK	262	284	1.00e-07	true	F6TN18_XENTR-263-285	false
A0A1D5R2B2_MACMU	DRSTAQQLAVTVGNVTVIITDFK	144	166	1.08e-07	true	A0A1D5R2B2_MACMU-145-167	false
F1MZM2_BOVIN	DRSTAQQLAVTVGNVTVIITDFK	152	174	1.11e-07	true	F1MZM2_BOVIN-153-175	false
RYBP_MOUSE	DRSTAQQLAVTVGNVTVIITDFK	152	174	1.15e-07	true	RYBP_MOUSE-153-175	false
A0A1D5PYG9_CHICK	DRSTAQQLAVTVGNVTVIITDFK	152	174	1.16e-07	true	A0A1D5PYG9_CHICK-153-175	false
A0A2I3RVQ0_PANTR	DRSSAQHLEVTVGDLTVIITDFK	67	89	2.02e-07	true	false	false
J9P4W6_CANLF	DRSSAQHLEVTVGDLTVIITDFK	70	92	3.01e-07	true	false	false
B7PIZ5_IXOSC	DRSTGQQRAVTVNNVTVIITEFQ	90	112	3.82e-06	true	false	false
H2Y315_CIOIN	DRSSPMTMAVTVNNVTVLFTEFRAKK	106	131	4.38e-05	true	false	false
Q7Q0K6_ANOGA	DRSSGQTREVTVNSVTVVITEYK	108	130	4.69e-05	true	false	false
Q9W215_DROME	DRSTAQTREVTVNSVTVFITEYK	105	127	6.38e-05	true	false	false
A0A1D5PYG9_CHICK-153-175	RSTAQQLAVTVGNVTVIITDFKE	153	175	0	true	A0A1D5PYG9_CHICK-153-175	false
A7SA03_NEMVE	RSSAQHMAVTVGNVTVIITDYK	122	143	6.46e-08	true	A7SA03_NEMVE-121-146	false
