## Supplementary Data 2 for "Census of exposed aggregation-prone regions in proteomes": cluster_1113.csv

ID	sequence	start	stop	p-value	conserved	ID_EAR	TM	low_complexity
F7FSL0_MONDO-99-120	GTNEAQSNLSGGENRVQVLKTV	99	120	0	true	F7FSL0_MONDO-99-120	false
H2QWI7_PANTR	GTSEAQSNLSGGENRVQVLKTV	99	120	7.27e-08	true	H2QWI7_PANTR-100-120	false
GRHL2_HUMAN	GTSEAQSNLSGGENRVQVLKTV	99	120	7.27e-08	true	GRHL2_HUMAN-100-120	false
A0A3Q1LR98_BOVIN	GTSEAQSNLSGGENRVQVLKTV	83	104	8.29e-08	true	A0A3Q1LR98_BOVIN-84-104	false
F1N6S4_BOVIN	GTSEAQSNLSGGENRVQVLKTV	99	120	9.28e-08	true	F1N6S4_BOVIN-100-120	false
F6TV32_ORNAN	GTSEVQSNLSGGENRVQVLKTV	102	123	1.05e-07	true	F6TV32_ORNAN-103-123	false
J9P6H9_CANLF	GTSEAQGNLSGGENRVQVLKTV	98	119	1.14e-07	true	J9P6H9_CANLF-99-119	false
F6TZV3_MOUSE	GTSEAQINLSGGENRVQVLKTV	83	104	1.92e-07	true	F6TZV3_MOUSE-84-104	false
F1PBL0_CANLF	GTSEAQGNLSGGENRVQVLKTV	99	120	2.09e-07	true	F1PBL0_CANLF-100-120	false
F7HKR5_MACMU	GPSEAQSNLSGGENRVQVLKTV	99	120	2.59e-07	true	F7HKR5_MACMU-102-118	false
J9P9J5_CANLF	GTSEAQGNLSGGENRVQVLKTV	99	120	2.59e-07	true	J9P9J5_CANLF-100-120	false
A0A0G2JWL5_RAT	GTSEAQINLSGGENRVQVLKTV	98	119	2.81e-07	true	A0A0G2JWL5_RAT-99-119	false
Q9DCN4_MOUSE	GTSEAQINLSGGENRVQVLKTV	99	120	2.86e-07	true	Q9DCN4_MOUSE-100-120	false
B5DEI9_RAT	GTSEAQINLSGGENRVQVLKTV	99	120	3.28e-07	true	B5DEI9_RAT-100-120	false
GRHL2_MOUSE	GTSEAQINLSGGENRVQVLKTV	99	120	3.43e-07	true	GRHL2_MOUSE-100-120	false
F6UST0_XENTR	NETPSNLSTGENRVQVLKTV	98	117	2.34e-05	true	false	false
GRHL2_XENTR	NETPSNLSTGENRVQVLKTV	98	117	2.41e-05	true	false	false
J9JHB8_CANLF	QSLISAGENRVQVLKNV	55	71	0.001	true	J9JHB8_CANLF-55-67	false
F7HKR5_MACMU-102-118	EAQSNLSGGENRVQVLK	102	118	0	true	F7HKR5_MACMU-102-118	false
F7FSL0_MONDO	EAQSNLSGGENRVQVLK	102	118	1.20e-05	true	F7FSL0_MONDO-99-120	false
