## Supplementary Data 2 for "Census of exposed aggregation-prone regions in proteomes": cluster_1114.csv

ID	sequence	start	stop	p-value	conserved	ID_EAR	TM	low_complexity
A0A0A0MS64_HUMAN-1091-1109	VSVVQEGCGHNSSYIQNAY	1091	1109	0	true	A0A0A0MS64_HUMAN-1091-1109	false
H2Q9M9_PANTR	VSVVQEGCGHNSSYIQNAY	920	938	1.58e-07	true	false	true
H2RDC0_PANTR	VSVVQEGCGHNSSYIQNAY	1091	1109	8.87e-07	true	H2RDC0_PANTR-1091-1109	true
MEG11_HUMAN	VSVVQEGCGHNSSYIQNAY	995	1013	9.90e-07	true	false	true
A0A2J8NR83_PANTR	VSVVQEGCGHNSSYIQNAY	995	1013	1.00e-06	true	false	true
F1M370_RAT	VSVVQEGRGHNSSYIQNPY	1048	1066	1.20e-05	true	F1M370_RAT-1048-1064	true
E9Q918_MOUSE	VSVVQEGRGHNSSYIQNPY	1047	1065	3.45e-05	true	E9Q918_MOUSE-1047-1063	true
F1PK96_CANLF	ISVVQEGRGHNSSYIQNPY	1091	1109	4.53e-05	true	F1PK96_CANLF-1091-1107	true
F7HLD7_MACMU	VSVVQEGRGHNSSYIQNPY	920	938	4.88e-05	true	F7HLD7_MACMU-920-936	true
F1PK98_CANLF	ISVVQEGRGHNSSYIQNPY	995	1013	5.06e-05	true	F1PK98_CANLF-995-1011	true
A0A3Q1LU12_BOVIN	VSVVQEGRGCNSSYIQNPY	961	979	1.38e-04	true	A0A3Q1LU12_BOVIN-961-977	true
A0A3Q1LU24_BOVIN	VSVVQEGRGCNSSYIQNPY	1004	1022	1.39e-04	true	A0A3Q1LU24_BOVIN-1004-1020	true
A0A3Q1MH06_BOVIN	VSVVQEGRGCNSSYIQNPY	995	1013	1.41e-04	true	A0A3Q1MH06_BOVIN-995-1011	true
F6SYX8_MONDO	VSVVQEGRGHSASYIQNPY	1095	1113	2.23e-04	true	F6SYX8_MONDO-1095-1111	true
A0A3Q1LU12_BOVIN-961-977	VSVVQEGRGCNSSYIQN	961	977	0	true	A0A3Q1LU12_BOVIN-961-977	false
