## Supplementary Data 2 for "Census of exposed aggregation-prone regions in proteomes": cluster_1115.csv

ID	sequence	start	stop	p-value	conserved	ID_EAR	TM	low_complexity
A0A0B4KER6_DROME-417-444	LSASTISSALNSHGYGGHSNGYSNGNST	417	444	0	true	A0A0B4KER6_DROME-417-444	false
A0A126GUN6_DROME	LSASTISSALNSHGYGGHSNGYSNGNST	417	444	1.56e-12	true	A0A126GUN6_DROME-417-444	false
A0A0B4LGL0_DROME	LSASTISSALNSHGYGGHSNGYSNGNST	359	386	2.99e-12	true	A0A0B4LGL0_DROME-359-386	false
ZASP_DROME	LSASTISSALNSHGYGGHSNGYSNGNST	359	386	5.12e-12	true	ZASP_DROME-359-386	false
C1C3E7_DROME	LSASTISSALNSHGYGGHSNGYSNGNST	359	386	4.21e-11	true	C1C3E7_DROME-359-386	false
A0A0B4KFR8_DROME	LSASTISSALNSHGYGGHSNGYSNGNST	359	386	4.41e-11	true	A0A0B4KFR8_DROME-359-386	false
G3JX30_DROME	LSASTISSALNSHGYGGHSNGYSNGNST	359	386	4.45e-11	true	G3JX30_DROME-359-386	false
G3JX28_DROME	LSASTISSALNSHGYGGHSNGYSNGNST	359	386	4.61e-11	true	G3JX28_DROME-359-386	false
G3JX29_DROME	LSASTISSALNSHGYGGHSNGYSNGNST	359	386	4.64e-11	true	G3JX29_DROME-359-386	false
G3JX27_DROME	LSASTISSALNSHGYGGHSNGYSNGNST	359	386	5.10e-11	true	G3JX27_DROME-359-386	false
A0A0B4KEW3_DROME	LSASTISSALNSHGYGGHSNGYSNGNST	359	386	7.05e-11	true	A0A0B4KEW3_DROME-359-386	false
G3JX31_DROME	LSASTISSALNSHGYGGHSNGYSNGNST	417	444	1.43e-10	true	G3JX31_DROME-417-444	false
G3JX32_DROME	LSASTISSALNSHGYGGHSNGYSNGNST	417	444	1.87e-10	true	G3JX32_DROME-417-444	false
