## Supplementary Data 2 for "Census of exposed aggregation-prone regions in proteomes": cluster_1116.csv

ID	sequence	start	stop	p-value	conserved	ID_EAR	TM	low_complexity
A0A1D5Q683_MACMU-926-969	LLVNNDCSVHASRNGNASTERNGVSFSVQNGDVCLHDFTGKQHM	926	969	0	true	A0A1D5Q683_MACMU-926-969	false
F7AYN6_MACMU	VNNDCSVHASRNGNASTERNGVSFSVQNGDVCLHDFTGKQHM	923	964	1.88e-21	true	F7AYN6_MACMU-921-964	true
F7B2T5_MACMU	VNNDCSVHASRNGNASTERNGVSFSVQNGDVCLHDFTGKQHM	921	962	1.92e-21	true	F7B2T5_MACMU-919-962	true
F7AYR7_MACMU	VNNDCSVHASRNGNASTERNGVSFSVQNGDVCLHDFTGKQHM	931	972	2.08e-21	true	F7AYR7_MACMU-929-972	true
F7AYM6_MACMU	VNNDCSVHASRNGNASTERNGVSFSVQNGDVCLHDFTGKQHM	942	983	2.14e-21	true	F7AYM6_MACMU-940-983	true
F7AYQ1_MACMU	VNNDCSVHASRNGNASTERNGVSFSVQNGDVCLHDFTGKQHM	929	970	2.15e-21	true	F7AYQ1_MACMU-927-970	true
F7H1C1_MACMU	VNNDCSVHASRNGNASTERNGVSFSVQNGDVCLHDFTGKQHM	901	942	2.26e-21	true	F7H1C1_MACMU-899-942	true
A0A1D5R4A3_MACMU	VNNDCSVHASRNGNASTERNGVSFSVQNGDVCLHDFTGKQHM	917	958	2.28e-21	true	A0A1D5R4A3_MACMU-915-958	true
F7AFC7_MACMU	VNNDCSVHASRNGNASTERNGVSFSVQNGDVCLHDFTGKQHM	916	957	2.43e-21	true	F7AFC7_MACMU-914-957	true
A0A1D5RIE8_MACMU	VNNDCSVHASRNGNASTERNGVSFSVQNGDVCLHDFTGKQHM	909	950	9.04e-21	true	A0A1D5RIE8_MACMU-907-950	true
K7CHT8_PANTR	VNNDCSVHASGNGNASTERNGVSFSVQNGDVCLHDFTGKQHM	921	962	1.21e-20	true	K7CHT8_PANTR-940-962	true
H2R2N5_PANTR	VNNDCSVHASGNGNASTERNGVSFSVQNGDVCLHDFTGKQHM	923	964	1.25e-20	true	H2R2N5_PANTR-942-964	true
A0A2I3T5C0_PANTR	VNNDCSVHASGNGNASTERNGVSFSVQNGDVCLHDFTGKQHM	898	939	1.29e-20	true	A0A2I3T5C0_PANTR-917-939	true
A0A2I3RH24_PANTR	VNNDCSVHASGNGNASTERNGVSFSVQNGDVCLHDFTGKQHM	898	939	1.29e-20	true	A0A2I3RH24_PANTR-917-939	true
K7BWN0_PANTR	VNNDCSVHASGNGNASTERNGVSFSVQNGDVCLHDFTGKQHM	929	970	1.30e-20	true	K7BWN0_PANTR-948-970	true
K7DJU8_PANTR	VNNDCSVHASGNGNASTERNGVSFSVQNGDVCLHDFTGKQHM	945	986	1.31e-20	true	K7DJU8_PANTR-964-986	true
A0A2I3T3C0_PANTR	VNNDCSVHASGNGNASTERNGVSFSVQNGDVCLHDFTGKQHM	931	972	1.35e-20	true	A0A2I3T3C0_PANTR-950-972	true
AGRG2_HUMAN	VNNDCSVHASGNGNASTERNGVSFSVQNGDVCLHDFTGKQHM	945	986	1.41e-20	true	AGRG2_HUMAN-964-986	true
A0A2I3RBL6_PANTR	VNNDCSVHASGNGNASTERNGVSFSVQNGDVCLHDFTGKQHM	890	931	1.61e-20	true	A0A2I3RBL6_PANTR-909-931	true
AGRG2_MOUSE	LLVNSDCSVHASGNGNASTERNGVSFSVQNGDVCLHDLTGKQHM	935	978	2.65e-20	true	false	true
Q14BH6_MOUSE	LLVNSDCSVHASGNGNASTERNGVSFSVQNGDVCLHDLTGKQHM	918	961	2.82e-20	true	false	true
AGRG2_RAT	LLVNSDCSVHASGNGNASTERNGVSFSVQNGDVCLHDLTGKQHM	939	982	2.97e-20	true	AGRG2_RAT-960-982	true
F6V4J7_MONDO	VNNDCSVHANGNGNASTERNGVSFSVQNGDVCLHDFSGKQH	978	1018	5.96e-19	true	F6V4J7_MONDO-985-1005	true
F1MRZ3_BOVIN	LLVNNDCSGLASGNGNASTEKNGVSFSVQNGDVCLHDFTGKQHI	890	933	6.70e-19	true	false	true
F1PCY8_CANLF	LLVNSDCSGLASGNGNASTEKNGVSFIVQNGDVCLHDFTGKQHM	819	862	7.48e-18	true	false	true
A0A2I3SNV7_PANTR	AENSGNASTERNGVSFSVQNGDVCLHDFTGKQHM	902	935	5.67e-15	true	false	true
A0A2I3S6W5_PANTR	AENSGNASTERNGVSFSVQNGDVCLHDFTGKQHM	872	905	6.91e-15	true	false	true
F6ZAD7_ORNAN	NDCSIHSNGNVHVSTERNGVSFNVQNGDVCLHDFSGKQ	859	896	1.27e-14	true	false	true
A2AHQ2_MOUSE	AENSGNASTERNGVSFSVQNGDVCLHDLTGKQHM	891	924	2.41e-14	true	false	true
A0A1D5PC45_CHICK	VLMNNDYSVHANGNGHLSSEKNGVSFSVQNGDVCLQDFSGKHL	1255	1297	3.68e-14	true	false	true
A0A2I3RBL6_PANTR-909-931	NGVSFSVQNGDVCLHDFTGKQHM	909	931	0	true	A0A2I3RBL6_PANTR-909-931	false
A0A1D5Q683_MACMU	NGVSFSVQNGDVCLHDFTGKQHM	947	969	4.35e-11	true	A0A1D5Q683_MACMU-926-969	true
F6V4J7_MONDO-985-1005	HANGNGNASTERNGVSFSVQN	985	1005	0	true	F6V4J7_MONDO-985-1005	false
