## Supplementary Data 2 for "Census of exposed aggregation-prone regions in proteomes": cluster_1117.csv

ID	sequence	start	stop	p-value	conserved	ID_EAR	TM	low_complexity
A0A3Q1LH23_BOVIN-2212-2239	GTSGGLLEAKASRGAVLSLANGQGVYSV	2212	2239	0	true	A0A3Q1LH23_BOVIN-2212-2239	false
A0A3Q1LLW6_BOVIN	GTSGGLLEAKASRGAVLSLANGQGVYSV	2038	2065	4.86e-11	true	A0A3Q1LLW6_BOVIN-2038-2065	false
F1MT13_BOVIN	GTSGGLLEAKASRGAVLSLANGQGVYSV	2037	2064	4.86e-11	true	F1MT13_BOVIN-2037-2064	false
A0A3Q1MUT8_BOVIN	GTSGGLLEAKASRGAVLSLANGQGVYSV	2120	2147	5.12e-11	true	A0A3Q1MUT8_BOVIN-2120-2147	false
A0A3Q1ML61_BOVIN	GTSGGLLEAKASRGAVLSLANGQGVYSV	2069	2096	5.40e-11	true	A0A3Q1ML61_BOVIN-2069-2096	false
A0A3Q1MKM4_BOVIN	GTSGGLLEAKASRGAVLSLANGQGVYSV	2211	2238	5.73e-11	true	A0A3Q1MKM4_BOVIN-2211-2238	false
A0A2I3TTV6_PANTR	TSSVVPEAKASRGGLPSLANGQGIYSV	2163	2189	2.73e-06	true	false	false
A0A2I3RQF2_PANTR	TSSVVPEAKASRGGLPSLANGQGIYSV	2171	2197	2.86e-06	true	false	false
PDZD2_HUMAN	TSSVVPEAKASRGGLPSLANGQGIYSV	2254	2280	2.88e-06	true	false	false
H2QQQ0_PANTR	TSSVVPEAKASRGGLPSLANGQGIYSV	2255	2281	2.94e-06	true	false	false
F6S7R6_MACMU	TSSVVPEAKASRGGLPSLADGQGVYSV	2109	2135	6.46e-06	true	false	false
