## Supplementary Data 2 for "Census of exposed aggregation-prone regions in proteomes": cluster_1118.csv

ID	sequence	start	stop	p-value	conserved	ID_EAR	TM	low_complexity
A0A1D5QIV6_MACMU-495-519	MKVVQQIVHQASAGHQIIVQNVTMD	495	519	0	true	A0A1D5QIV6_MACMU-495-519	false
E1BH42_BOVIN	MKVVQQIVHQASAGHQIIVQNVTMD	694	718	2.53e-10	true	false	false
M5FMW3_BOVIN	MKVVQQIVHQASAGHQIIVQNVTMD	669	693	3.52e-10	true	false	false
A0A2I3T0G0_PANTR	MKVVQQIVHQASAGHQIIVQNVTMD	642	666	5.00e-10	true	A0A2I3T0G0_PANTR-642-666	false
F6QH59_MACMU	MKVVQQIVHQASAGHQIIVQNVTMD	649	673	5.55e-10	true	F6QH59_MACMU-649-673	false
A0A1D5QZP0_MACMU	MKVVQQIVHQASAGHQIIVQNVTMD	672	696	5.72e-10	true	A0A1D5QZP0_MACMU-672-696	false
K7D3G1_PANTR	MKVVQQIVHQASAGHQIIVQNVTMD	673	697	6.55e-10	true	K7D3G1_PANTR-673-697	false
E4F1_HUMAN	MKVVQQIVHQASAGHQIIVQNVTMD	672	696	6.96e-10	true	E4F1_HUMAN-672-696	false
H3BSL4_HUMAN	MKVVQQIVHQASAGHQIIVQNVTMD	495	519	1.53e-09	true	H3BSL4_HUMAN-495-519	false
A0A2I3SIR7_PANTR	MKVVQQIVHQASAGHQIIVQNVTMD	495	519	1.57e-09	true	A0A2I3SIR7_PANTR-495-519	false
E4F1_MOUSE	MKVVQQIVHQAGAGHQIIVQNVTMD	671	695	2.11e-09	true	false	false
F1MAM9_RAT	MKVVQQIVHQAGAGHQIIVQNVTMD	671	695	2.57e-09	true	false	false
A0A2I3BR50_MOUSE	MKVVQQIVHQAGAGHQIIVQNVTMD	563	587	4.11e-09	true	false	false
F6ZRU3_MONDO	MKVVQQIVHQAGSGHQIIVQNVTVD	670	694	2.58e-08	true	false	false
F7BZB6_ORNAN	MKVVRQIVSQASPGHHQIIVQNVTVD	640	665	2.35e-07	true	false	false
E1C0G2_CHICK	MKVVQQIVNQANSGHQIIVQNVTV	672	695	5.09e-07	true	false	false
E4F1_DANRE	MKVVQQIVSQSHGGHQIIVRNVTAD	609	633	1.07e-06	true	E4F1_DANRE-610-633	false
F1R041_DANRE	MKVVQQIVSQSHGGHQIIVRNVTAD	609	633	3.50e-06	true	F1R041_DANRE-610-633	false
Q0V9H4_XENTR	VVQQLVSDASPGQQIIVRNVSID	380	402	5.71e-05	true	Q0V9H4_XENTR-378-401	false
Q5EAM4_XENTR	VVQQLVSDASPGQQIIVRNVSID	571	593	1.05e-04	true	Q5EAM4_XENTR-569-592	false
Q0V9H4_XENTR-378-401	YSVVQQLVSDASPGQQIIVRNVSI	378	401	0	true	Q0V9H4_XENTR-378-401	false
A0A1D5QIV6_MACMU	VVQQIVHQASAGHQIIVQNVTM	497	518	2.14e-04	true	A0A1D5QIV6_MACMU-495-519	false
