## Supplementary Data 2 for "Census of exposed aggregation-prone regions in proteomes": cluster_1119.csv

ID	sequence	start	stop	p-value	conserved	ID_EAR	TM	low_complexity
A0A1D5QPL6_MACMU-405-417	YQYGQYGQSAFHY	405	417	0	true	A0A1D5QPL6_MACMU-405-417	false
E2QX72_CANLF	YQYGQYGQSAFHY	467	479	8.35e-06	true	E2QX72_CANLF-467-479	false
F6XVW6_MONDO	YQYGQYGQSAFHY	466	478	1.26e-05	true	F6XVW6_MONDO-466-478	false
A0A2I3TNC5_PANTR	YQYGQYGQSAFHY	466	478	1.27e-05	true	false	false
F1LMV3_RAT	YQYGQYGQSAFHY	466	478	1.38e-05	true	F1LMV3_RAT-466-478	false
Q8BRF1_MOUSE	YQYGQYGQSAFHY	466	478	1.38e-05	true	Q8BRF1_MOUSE-466-478	false
F1MTX0_BOVIN	YQYGQYGQSAFHY	466	478	1.38e-05	true	F1MTX0_BOVIN-466-478	false
F7ED47_ORNAN	YQYGQYGQSAFHY	470	482	1.40e-05	true	F7ED47_ORNAN-470-482	false
Q8QGS3_CHICK	YQYGQYGQSAFHY	466	478	2.00e-05	true	Q8QGS3_CHICK-466-478	false
PAX3_XENTR	YQYPQYGQSAFHY	443	455	1.24e-04	true	false	false
L7N305_XENTR	YQYPQYGQSAFHY	382	394	1.56e-04	true	false	false
F6Q340_XENTR	YQYPQYGQSAFHY	262	274	4.90e-04	true	false	false
