## Supplementary Data 2 for "Census of exposed aggregation-prone regions in proteomes": cluster_1120.csv

ID	sequence	start	stop	p-value	conserved	ID_EAR	TM	low_complexity
Q4DDV0_TRYCC-761-795	SHAVGEAAGNAGSMRGSGLLSSLLLLLGLWGFAAL	761	795	0	true	Q4DDV0_TRYCC-761-795	false
Q4E485_TRYCC	DAGSMRESGLLPSLFVLLGLWGFAAL	932	957	1.53e-06	true	Q4E485_TRYCC-945-957	false
Q4E383_TRYCC	DAGSMRESGLLPSLFVLLGLWGFAAL	915	940	2.03e-06	true	Q4E383_TRYCC-928-940	true
Q4DTL7_TRYCC	SSSLGNVSQGNNSDAGTMRGSGMVPLLLLLGIWGFAAL	885	922	1.49e-05	true	Q4DTL7_TRYCC-910-922	true
Q4DVS2_TRYCC	SSSLGNLSQGNNTDAGTMRESGMVPSLFLLPLGLWGFAAL	802	841	4.28e-05	true	false	true
Q4CZN9_TRYCC	SHAVGEAAGNAGTVRGSGLLPLLLLLGLWVFAAL	91	124	1.07e-04	true	false	true
Q4DUY0_TRYCC	SHAAGEATGDAGTMRGSELLPSLLLLLGLWGFADL	807	841	1.14e-04	true	false	true
Q4DKJ6_TRYCC	SHAVGEATGDAGTMRGSGLLPSPLLLLGLWGFAAL	793	827	1.31e-04	true	false	true
Q4CZ05_TRYCC	SHAVGEAAGDGGTVRGSGLLSSLLLLLGLWGFAAL	838	872	4.50e-04	true	Q4CZ05_TRYCC-860-872	true
Q4E5K9_TRYCC	SHAVGEATVDGGTMRGSKLLPSLLLLLGLWGFAAL	820	854	4.64e-04	true	Q4E5K9_TRYCC-842-854	true
Q4CQ72_TRYCC	SHAVGEAAGDGGTVRGSGLLSSLLLLLGLWGFAAL	335	369	7.10e-04	true	Q4CQ72_TRYCC-357-369	false
Q4CYG1_TRYCC	SHAVGEAAGNVGTVRGSGLLPLLLLLGLWVFAAL	768	801	7.88e-04	true	false	true
Q4DQA2_TRYCC	SHAVGETTGDGGIVRGSGLLPLLLLLLGLWGFAAL	773	807	8.57e-04	true	Q4DQA2_TRYCC-794-807	false
