## Supplementary Data 2 for "Census of exposed aggregation-prone regions in proteomes": cluster_1121.csv

ID	sequence	start	stop	p-value	conserved	ID_EAR	TM	low_complexity
A0A1D5QEY1_MACMU-1333-1385	RSYGAAAEGGMYGGNGGLFGADFAGGLDYNELAVRVSESMQRQGLLQGMAYTV	1333	1385	0	true	A0A1D5QEY1_MACMU-1333-1385	false
COHA1_BOVIN	RGYGAAAESGMYGGNGRFGTSFAGGLDYNELAVRVSESLQRQGLLQGMAYTV	1329	1380	1.80e-20	true	false	true
W0SK50_BOVIN	RGYGAAAESGMYGGNGRFGTSFAGGLDYNELAVRVSESLQRQGLLQGMAYTV	1341	1392	1.86e-20	true	false	true
A0A452DIB7_BOVIN	RGYGAAAESGMYGGNGRFGTSFAGGLDYNELAVRVSESLQRQGLLQGMAYTV	1329	1380	1.91e-20	true	false	true
F6XE77_MACMU	RSYGAAAEGGMYGGNGGLFGADFAGGLDYNELAVRVSESMQRQGLLQGMAYTV	1295	1347	2.84e-19	true	F6XE77_MACMU-1295-1347	true
F6PXT8_MACMU	RSYGAAAEGGMYGGNGGLFGADFAGGLDYNELAVRVSESMQRQGLLQGMAYTV	1242	1294	3.24e-19	true	F6PXT8_MACMU-1242-1294	true
A0A2I3TB52_PANTR	MYAGNGGLLGADFAGGLDYNELAVRVSESMQRQGLLQGMAYTV	1273	1315	3.97e-19	true	A0A2I3TB52_PANTR-1292-1315	true
H2Q2J4_PANTR	MYAGNGGLLGADFAGGLDYNELAVRVSESMQRQGLLQGMAYTV	1355	1397	3.99e-19	true	H2Q2J4_PANTR-1374-1397	true
COHA1_HUMAN	MYAGNGGLLGADFAGDLDYNELAVRVSESMQRQGLLQGMAYTV	1355	1397	1.67e-18	true	COHA1_HUMAN-1374-1397	true
COHA1_CANLF	RGYGGAAEGGMYGGEGGPLGAGFAGGLDYNELAVRVSESLQRQGLLQGMAYTV	1417	1469	1.63e-13	true	false	true
F6XBP8_CANLF	RGYGGAAEGGMYGGEGGPLGAGFAGGLDYNELAVRVSESLQRQGLLQGMAYTV	1317	1369	1.96e-13	true	F6XBP8_CANLF-1335-1369	true
E2QXQ6_CANLF	RGYGGAAEGGMYGGEGGPLGAGFAGGLDYNELAVRVSESLQRQGLLQGMAYTV	1325	1377	2.08e-13	true	E2QXQ6_CANLF-1343-1377	true
A0A3B3ITP5_HUMAN	MYAGNGGLLGADFAGDLDYNELAVRVSESMQ	32	62	1.39e-12	true	false	false
D3ZSH7_RAT	NGESFRGSFTGDLDYNTLALRVSESMQRQGLLQGMAYTV	1293	1331	1.91e-12	true	D3ZSH7_RAT-1308-1331	true
A0A0G2K449_RAT	NGESFRGSFTGDLDYNTLALRVSESMQRQGLLQGMAYTV	1331	1369	1.92e-12	true	A0A0G2K449_RAT-1346-1369	true
K7EEH8_ORNAN	LDFNELAVRVSESMQRQGLLQGMAYTV	50	76	1.30e-11	true	false	false
F7DB45_ORNAN	LDFNELAVRVSESMQRQGLLQGMAYTV	1347	1373	4.25e-11	true	F7DB45_ORNAN-1350-1373	true
COHA1_MOUSE	NGDSFRDGFTGDLDYNKLAVRVSESMQRQGLLQGMAYTV	1336	1374	6.64e-11	true	COHA1_MOUSE-1351-1374	true
A0A1L1RZW7_CHICK	GPGRSYSSSFTGSLDYNELARHVSENLQSRGILQDLMSYT	1363	1402	1.87e-07	true	false	true
A0A1D5NVM0_CHICK	GPGRSYSSSFTGSLDYNELARHVSENLQSRGILQDLMSYT	1375	1414	1.95e-07	true	false	true
COHA1_CHICK	GPGRSYSSSFTGSLDYNELARHVSENLQSRGILQDLMSYT	1360	1399	1.95e-07	true	false	true
A0A1D5PCU7_CHICK	AGPGRSYSSSFTGSLDYNELARHVSENLQSRGILQDLMSYT	1164	1204	4.43e-06	true	false	true
F7AU67_XENTR	LDYDEVANRVTEKIQSQGLLAEVSYNI	1330	1356	6.16e-05	true	false	true
E2QXQ6_CANLF-1343-1377	LGAGFAGGLDYNELAVRVSESLQRQGLLQGMAYTV	1343	1377	0	true	E2QXQ6_CANLF-1343-1377	false
A0A1D5QEY1_MACMU	FGADFAGGLDYNELAVRVSESMQRQGLLQGMAYTV	1351	1385	4.09e-14	true	A0A1D5QEY1_MACMU-1333-1385	true
A0A0G2K449_RAT-1346-1369	NTLALRVSESMQRQGLLQGMAYTV	1346	1369	0	true	A0A0G2K449_RAT-1346-1369	false
