## Supplementary Data 2 for "Census of exposed aggregation-prone regions in proteomes": cluster_1122.csv

ID	sequence	start	stop	p-value	conserved	ID_EAR	TM	low_complexity
G4M0X2_SCHMA-391-420	ALQAMMQIQQGLQTLQQEAPGVLTSLGMSA	391	420	0	true	G4M0X2_SCHMA-391-420	false
A0A2I3SFC5_PANTR	AMQALLQIQQGLQTLQTEAPGLVPSLG	465	491	3.09e-07	true	A0A2I3SFC5_PANTR-466-483	false
F1N6D3_BOVIN	AMQALLQIQQGLQTLQTEAPGLVPSLG	465	491	3.38e-07	true	false	false
UBQL4_HUMAN	AMQALLQIQQGLQTLQTEAPGLVPSLG	465	491	3.43e-07	true	UBQL4_HUMAN-466-483	false
F6R260_MACMU	AMQALLQIQQGLQTLQTEAPGLVPSLG	465	491	3.46e-07	true	F6R260_MACMU-466-483	false
H2Q089_PANTR	AMQALLQIQQGLQTLQTEAPGLVPSLG	465	491	3.49e-07	true	H2Q089_PANTR-466-483	false
UBQL4_MOUSE	AMQALLQIQQGLQTLQTEAPGLVPSLG	460	486	3.65e-07	true	UBQL4_MOUSE-461-478	false
D4A3P1_RAT	AMQALLQIQQGLQTLQTEAPGLVPSLG	459	485	3.76e-07	true	D4A3P1_RAT-460-477	false
F1PBG5_CANLF	AMQALLQIQQGLQTLQTEAPGLVPSLG	465	491	3.94e-07	true	F1PBG5_CANLF-466-483	false
A0A1D5QT65_MACMU	AMQALLQIQQGLQTLQTEAPGLVPSLG	457	483	4.04e-07	true	false	false
A0A1D5P624_CHICK	AMQALLQIQQGLQTLQTEAPGLVPSLG	473	499	4.15e-07	true	A0A1D5P624_CHICK-474-491	false
F6YFH5_MONDO	AMQALLQIQQGLQTLQTEAPGLVPSLG	465	491	4.28e-07	true	F6YFH5_MONDO-466-483	false
F6V5E1_MONDO	AMQALLQIQQGLQTLQTEAPGLVPSLG	458	484	4.42e-07	true	F6V5E1_MONDO-459-476	false
H2UJG7_TAKRU	AMQALMQIQQGLQTLQTEAPGLMPSL	470	495	6.59e-07	true	H2UJG7_TAKRU-471-488	false
F7DL43_XENTR	AMQALLQIQQGLQTLQTEAPGLLSNLSL	469	496	9.82e-07	true	false	false
A0A2I3RI61_PANTR	AMQALMQIQQGLQTLATEAPGLIPSF	422	447	5.73e-06	true	A0A2I3RI61_PANTR-423-440	false
A0A1D5R633_MACMU	AMQALMQIQQGLQTLATEAPGLIPSF	422	447	5.77e-06	true	A0A1D5R633_MACMU-423-440	false
UBQL2_HUMAN	AMQALMQIQQGLQTLATEAPGLIPSF	451	476	6.00e-06	true	UBQL2_HUMAN-452-469	false
A0A1D5QRK1_MACMU	AMQALMQIQQGLQTLATEAPGLIPSF	451	476	6.31e-06	true	A0A1D5QRK1_MACMU-452-469	false
G5E628_BOVIN	AMQALMQIQQGLQTLATEAPGLIPSF	451	476	6.37e-06	true	G5E628_BOVIN-452-469	false
E2RTI3_CANLF	AMQALMQIQQGLQTLATEAPGLIPSF	451	476	6.43e-06	true	E2RTI3_CANLF-452-469	false
UBQL2_MOUSE	AMQALMQIQQGLQTLATEAPGLIPSF	465	490	6.67e-06	true	UBQL2_MOUSE-466-483	false
A0A286YE09_MOUSE	AMQALLQIQQGLQTLATEAPGLIPGFTPGLAA	61	92	3.30e-05	true	A0A286YE09_MOUSE-62-79	false
K7DZ53_MONDO	AMQALLQIQKGLQTLATEAPGLIPGL	198	223	4.09e-05	true	false	false
UBQL1_RAT	AMQALLQIQQGLQTLATEAPGLIPGFTPGLAA	453	484	4.31e-05	true	UBQL1_RAT-454-471	false
UBQL1_MOUSE	AMQALLQIQQGLQTLATEAPGLIPGFTPGLAA	453	484	4.31e-05	true	UBQL1_MOUSE-454-471	false
A0A140TAI1_RAT	AMQALLQIQQGLQTLATEAPGLIPGFTPGLAA	453	484	4.41e-05	true	A0A140TAI1_RAT-454-471	false
E2RPD8_CANLF	AMQALLQIQQGLQTLATEAPGLI	62	84	5.20e-05	true	E2RPD8_CANLF-63-80	false
A0A3Q2TSJ2_CHICK	AMQALLQIQQGLQTLATEAPGLIPGFN	455	481	5.33e-05	true	A0A3Q2TSJ2_CHICK-456-473	false
D4AA63_RAT	AMQALLQIQQGLQTLATEAPGLI	465	487	5.35e-05	true	D4AA63_RAT-466-483	false
K7D180_PANTR	AMQALLQIQQGLQTLATEAPGLI	431	453	5.43e-05	true	K7D180_PANTR-432-449	false
A0A3Q3AGG5_CHICK	AMQALLQIQQGLQTLATEAPGLIPGFN	402	428	5.49e-05	true	A0A3Q3AGG5_CHICK-403-420	false
E1C477_CHICK	AMQALLQIQQGLQTLATEAPGLIPGFN	455	481	5.50e-05	true	E1C477_CHICK-456-473	false
H9ETL1_MACMU	AMQALLQIQQGLQTLATEAPGLI	431	453	5.55e-05	true	H9ETL1_MACMU-432-449	false
E2RPC0_CANLF	AMQALLQIQQGLQTLATEAPGLI	459	481	5.80e-05	true	E2RPC0_CANLF-460-477	false
UBQL1_HUMAN	AMQALLQIQQGLQTLATEAPGLI	459	481	5.84e-05	true	UBQL1_HUMAN-460-477	false
F7CXM6_MONDO	AMQALLQIQQGLQTLATEAPGLI	455	477	5.84e-05	true	F7CXM6_MONDO-456-473	false
H0YEZ9_HUMAN	AMQALLQIQQGLQTLATEAPGLI	66	88	5.89e-05	true	H0YEZ9_HUMAN-67-84	false
K7BLR4_PANTR	AMQALLQIQQGLQTLATEAPGLI	459	481	5.93e-05	true	K7BLR4_PANTR-460-477	false
A0A2I3T793_PANTR	AMQALLQIQQGLQTLATEAPGLI	445	467	6.03e-05	true	false	false
F1N1A3_BOVIN	AMQALLQIQQGLQTLATEAPGLI	459	481	6.07e-05	true	F1N1A3_BOVIN-460-477	false
A0A2I3S760_PANTR	AMQALLQIQQGLQTLATEAPGLI	459	481	6.11e-05	true	A0A2I3S760_PANTR-460-477	false
A0A3Q2U3R4_CHICK	AMQALLQIQQGLQTLATEAPGLIPGFN	408	434	6.15e-05	true	A0A3Q2U3R4_CHICK-409-426	false
G7NGE8_MACMU	AMQALLQIQQGLQTLATEAPGLI	459	481	6.21e-05	true	G7NGE8_MACMU-460-477	false
F6VAE7_ORNAN	AMQALLQIQQGLQTLATEAPGLIPGFSP	408	435	6.84e-05	true	F6VAE7_ORNAN-409-426	false
Q7QAD3_ANOGA	ALNAILQIQQGMEQLRSAAPGLMSTMGI	397	424	2.15e-04	true	false	false
A0A1L1RTP0_CHICK	ALQALLQVQLGLNTLHAEVPDFILSLG	469	495	2.25e-04	true	false	false
F6RXL5_XENTR	AMQALLQIQQGLQTLATEAPSLM	441	463	2.74e-04	true	F6RXL5_XENTR-442-459	false
F6RJU3_MONDO	ALQAWLQIEQGLQTLSMEVPGL	376	397	2.97e-04	true	F6RJU3_MONDO-377-394	false
F6Q0U8_MONDO	ALQALLQIENGLQTLATEAPRLLLWFSPSLGV	423	454	6.20e-04	true	false	false
F6Q526_BOVIN	ALQALIQIEKGLQILSREVPGL	390	411	6.88e-04	true	false	false
F1Q8U2_DANRE	AMRALMQIQEGLQTLQTEA	459	477	7.31e-04	true	false	false
E2RP39_CANLF	ALQALIQIEKGLQILSKEVPGL	391	412	8.21e-04	true	false	false
B7PKV6_IXOSC	AMQAMMQIQQGMEQLHRVAPSVF	455	477	8.92e-04	true	false	false
A0A140TAI1_RAT-454-471	MQALLQIQQGLQTLATEA	454	471	0	true	A0A140TAI1_RAT-454-471	false
UBQL3_MOUSE	MQALLQIEQGLQILATEA	524	541	1.64e-04	true	false	false
B1WBT8_RAT	MQALLQIEQGLQILATEA	521	538	1.67e-04	true	false	false
J9NXI0_CANLF	MHALLQIEQGLQVLATEA	521	538	3.31e-04	true	false	false
G3N3K4_BOVIN	MHALLQIEQGLQILATEA	522	539	3.93e-04	true	false	false
F6ZTN5_MACMU	MQALRQIEQGLQVLATEA	521	538	5.18e-04	true	false	false
C3YPW2_BRAFL-433-452	RVLQAIMQIQQGMQQLQAEA	433	452	0	true	C3YPW2_BRAFL-433-452	false
G4M0X2_SCHMA	RALQAMMQIQQGLQTLQQEA	390	409	6.93e-05	true	G4M0X2_SCHMA-391-420	false
