## Supplementary Data 2 for "Census of exposed aggregation-prone regions in proteomes": cluster_1123.csv

ID	sequence	start	stop	p-value	conserved	ID_EAR	TM	low_complexity
I6Z0I7_CAEEL-632-654	FSTGQIILTRGKVSSGEAVTQTT	632	654	0	true	I6Z0I7_CAEEL-632-654	false
I7J4C9_CAEEL	FSTGQIILTRGKVSSGEAVTQTT	630	652	5.93e-08	true	I7J4C9_CAEEL-630-652	true
I7LHV9_CAEEL	FSTGQIILTRGKVSSGEAVTQTT	630	652	6.44e-08	true	I7LHV9_CAEEL-630-652	true
I7LFE6_CAEEL	FSTGQIILTRGKVSSGEAVTQTT	630	652	6.49e-08	true	I7LFE6_CAEEL-630-652	true
I7KSC8_CAEEL	FSTGQIILTRGKVSSGEAVTQTT	630	652	6.84e-08	true	I7KSC8_CAEEL-630-652	true
Q23587_CAEEL	FSTGQIILTRGKVSSGEAVTQTT	630	652	6.85e-08	true	Q23587_CAEEL-630-652	true
I7LHV8_CAEEL	FSTGQIILTRGKVSSGEAVTQTT	630	652	7.27e-08	true	I7LHV8_CAEEL-630-652	true
I7K4J2_CAEEL	FSTGQIILTRGKVSSGEAVTQTT	630	652	7.27e-08	true	I7K4J2_CAEEL-630-652	true
I7J4C8_CAEEL	FSTGQIILTRGKVSSGEAVTQTT	630	652	7.85e-08	true	I7J4C8_CAEEL-630-652	true
I7K4J6_CAEEL	FSTGQIILTRGKVSSGEAVTQTT	630	652	2.10e-07	true	I7K4J6_CAEEL-630-652	false
