## Supplementary Data 2 for "Census of exposed aggregation-prone regions in proteomes": cluster_1124.csv

ID	sequence	start	stop	p-value	conserved	ID_EAR	TM	low_complexity
B7P151_IXOSC-373-400	SHGVQAAAKKVDSAKGVGSEGVLQNFFN	373	400	0	true	B7P151_IXOSC-373-400	false
C3XTX4_BRAFL	IPAGGKKLEGAKGAAGASEGVLANFFN	406	432	1.27e-04	true	false	false
H2QM89_PANTR	IPAGSKKIDPNMKAGATSEGVLANFFN	423	449	1.95e-04	true	H2QM89_PANTR-434-451	false
DC1L1_HUMAN	IPAGSKKIDPNMKAGATSEGVLANFFN	423	449	1.95e-04	true	DC1L1_HUMAN-434-451	false
H9FVA0_MACMU	IPAGSKKIDPNMKAGATSEGVLANFFN	423	449	1.95e-04	true	H9FVA0_MACMU-434-451	false
A0A1D5QMK8_MACMU	IPAGSKKIDPNMKAGATSEGVLANFFN	359	385	1.97e-04	true	A0A1D5QMK8_MACMU-370-387	false
A0A2I3T8W5_PANTR	IPAGSKKIDPNMKAGATSEGVLANFFN	357	383	1.97e-04	true	A0A2I3T8W5_PANTR-368-385	false
F6UFN0_ORNAN	IPAGSKKIDPNMKAGATSEGVLANFFN	336	362	1.97e-04	true	F6UFN0_ORNAN-347-364	false
DC1L1_RAT	IPAGSKKIDPNMKAGATSEGVLANFFN	423	449	2.07e-04	true	DC1L1_RAT-434-451	false
G3V7G0_RAT	IPAGSKKIDPNMKAGATSEGVLANFFN	423	449	2.09e-04	true	G3V7G0_RAT-434-451	false
E2RH71_CANLF	IPAGSKKIDPNMKAGATSEGVLANFFN	423	449	2.19e-04	true	E2RH71_CANLF-434-451	false
E9PHI6_HUMAN	IPAGSKKIDPNMKAGATSEGVLANFFN	307	333	2.22e-04	true	E9PHI6_HUMAN-318-335	false
A0A2I3RP14_PANTR	IPAGSKKIDPNMKAGATSEGVLANFFN	307	333	2.22e-04	true	A0A2I3RP14_PANTR-318-335	false
Q2KII9_BOVIN	IPAGSKKIDPNMKAGATSEGVLANFFN	423	449	2.24e-04	true	Q2KII9_BOVIN-434-451	false
F7G2U0_MACMU	IPAGSKKIDPNMKAGATSEGVLANFFN	307	333	2.24e-04	true	F7G2U0_MACMU-318-335	false
DC1L1_MOUSE	IPAGSKKIDPNMKAGATSEGVLANFFN	423	449	2.27e-04	true	DC1L1_MOUSE-434-451	false
DC1L1_CHICK	IPAGSKKIDPNMKAGATSEGVLANFFN	413	439	2.34e-04	true	DC1L1_CHICK-424-441	false
F6V4K5_MONDO	IPAGSKKIDPNMKAGATSEGVLANFFN	418	444	3.25e-04	true	F6V4K5_MONDO-429-446	false
A0A096MIY2_RAT-419-436	IKNNAASEGVLASFFNSL	419	436	0	true	A0A096MIY2_RAT-419-436	false
J3KRZ2_HUMAN	IKNNAASEGVLASFFNSL	45	62	2.87e-07	true	false	false
A0A1D5RMC1_MOUSE	IKNNAASEGVLASFFNSL	333	350	1.45e-06	true	A0A1D5RMC1_MOUSE-333-350	false
J9PBH6_CANLF	IKNNAASEGVLASFFNSL	349	366	1.46e-06	true	false	false
A0A3Q2U6P7_CHICK	IKNNAASEGVLASFFNSL	414	431	1.47e-06	true	false	false
F1P6V8_CANLF	IKNNAASEGVLASFFNSL	389	406	1.47e-06	true	false	false
A0A1D5RM94_MOUSE	IKNNAASEGVLASFFNSL	419	436	1.48e-06	true	A0A1D5RM94_MOUSE-419-436	false
F1MBQ0_BOVIN	IKNNAASEGVLASFFNSL	419	436	1.48e-06	true	F1MBQ0_BOVIN-419-436	false
A0A2I3RZ29_PANTR	IKNNAASEGVLASFFNSL	405	422	1.48e-06	true	A0A2I3RZ29_PANTR-405-422	false
DC1L2_RAT	IKNNAASEGVLASFFNSL	405	422	1.48e-06	true	DC1L2_RAT-405-422	false
F6PWI8_MONDO	IKNNAASEGVLASFFNSL	419	436	1.48e-06	true	false	false
H2QB99_PANTR	IKNNAASEGVLASFFNSL	419	436	1.48e-06	true	H2QB99_PANTR-419-436	false
DC1L2_MOUSE	IKNNAASEGVLASFFNSL	419	436	1.48e-06	true	DC1L2_MOUSE-419-436	false
Q5D023_RAT	IKNNAASEGVLASFFNSL	419	436	1.48e-06	true	Q5D023_RAT-419-436	false
K7CPR9_PANTR	IKNNAASEGVLASFFNSL	419	436	1.48e-06	true	K7CPR9_PANTR-419-436	false
DC1L2_HUMAN	IKNNAASEGVLASFFNSL	419	436	1.48e-06	true	DC1L2_HUMAN-419-436	false
A0A1D5RCQ6_MACMU	IKNNAASEGVLASFFNSL	419	436	1.48e-06	true	A0A1D5RCQ6_MACMU-419-436	false
A0A1D5PGA9_CHICK	IKNNAASEGVLASFFNSL	414	431	1.48e-06	true	false	false
F7CRN7_MONDO	IKNNAASEGVLASFFNSL	415	432	1.48e-06	true	false	false
Q5ZMQ4_CHICK	IKNNAASEGVLASFFNSL	414	431	1.48e-06	true	false	false
A0A2I3TAS4_PANTR	IKNNAASEGVLASFFNSL	342	359	1.60e-06	true	A0A2I3TAS4_PANTR-342-359	false
F6WNX7_MACMU	IKNNAASEGVLASFFNSL	342	359	1.67e-06	true	F6WNX7_MACMU-342-359	false
A0A096MKA1_RAT	IKNNAASEGVLASFFNSL	176	193	1.75e-06	true	A0A096MKA1_RAT-176-193	false
J3KRI4_HUMAN	IKNNAASEGVLASFFNSL	94	111	4.65e-06	true	false	false
A0A1D5QNK4_MACMU	IKNNAASEGVLASFFNSL	94	111	4.65e-06	true	false	false
F6SQ16_XENTR	IKNAAASEGVLASFFNSL	416	433	9.90e-06	true	false	false
H2V4P9_TAKRU	IKAGAANEGVLANFFNSL	386	403	3.24e-04	true	false	false
H2V4P8_TAKRU	IKAGAANEGVLANFFNSL	411	428	3.76e-04	true	H2V4P8_TAKRU-411-428	false
F1RB89_DANRE	MKGAAANEGVLANFFNSL	414	431	6.15e-04	true	false	false
A0A2R8QJJ3_DANRE	MKGAAANEGVLANFFNSL	413	430	6.16e-04	true	false	false
