## Supplementary Data 2 for "Census of exposed aggregation-prone regions in proteomes": cluster_1125.csv

ID	sequence	start	stop	p-value	conserved	ID_EAR	TM	low_complexity
Q4DGV8_TRYCC-863-913	VGASLSMATATASVYGEHQVQQSIELSAENNDVRSTGTGTTGAEQSLSLEV	863	913	0	true	Q4DGV8_TRYCC-863-913	false
Q4DWU9_TRYCC	VGASLSMATATASVYGEHQVQQSIELSAENNDVRSTGTGTTGAEQSLSLEV	877	927	1.34e-22	true	Q4DWU9_TRYCC-877-927	true
Q4DZD4_TRYCC	VAASLSMAAATAPVYGEHQVQQSVELATENDDVRSTGTGTTGAEESLSLE	936	985	1.34e-18	true	false	true
Q4DE10_TRYCC	VAASLSMATAAASVNGEHQVQQSVEPSAENNDVRSTGTGTTGAEESLSLE	940	989	1.41e-18	true	Q4DE10_TRYCC-946-963	true
Q4DEF6_TRYCC	VAASLSMETVAASVNGEHQVQQSIELSAENNDVRSTGTGNTGAEESLSLEV	868	918	1.89e-18	true	Q4DEF6_TRYCC-868-897	true
Q4DR51_TRYCC	VTASLSMETAAGPVYGEHQVQKSIELSAENNDVRPTGTGTTGAEESLSLE	870	919	2.75e-18	true	false	true
Q4CKZ3_TRYCC	VTASLSMETAAGPVYGGHQVQKSIDLPTENNDVRPTGTGTTGAEESLSLE	25	74	6.42e-18	true	false	false
Q4CP98_TRYCC	VTASLSMDTAAGPVYGDQQVQQSTEPSAENDDVRSTGTGTTGAEESLSLE	24	73	1.21e-17	true	Q4CP98_TRYCC-24-45	true
Q4D0D9_TRYCC	VAASLSMETAAASVNGEHQVQQSIEPSAENNDVRSTGTGNTGAEESLSLE	867	916	1.21e-17	true	false	true
Q4CNS8_TRYCC	VTASLSMDTATAPADGEHQVQQSTEPSAENDDVRSTGTGTTGAEESLSLE	199	248	1.60e-17	true	false	false
Q4DBF1_TRYCC	VAVSLSMDTATAPVYGEHQVQQSTEPSTENDDVRSTGTGTTGAEESLSLE	867	916	2.07e-17	true	false	true
Q4CUT1_TRYCC	VTASLSMETAAGPVYGGHQVQKSIDLSAENNDVRPTGTGTTGAEESLSLE	862	911	4.04e-17	true	false	true
Q4DAA5_TRYCC	VTASLSMDTATAPVYGEHQVQQSTEPSTENDDVRSIGTGTTGAEESLSLE	857	906	4.62e-17	true	false	true
Q4DTL9_TRYCC	VAASLSMETVAASVNGEHQVQQSIELSAENDDVRSTGTGNTGAEESLILE	877	926	9.28e-17	true	Q4DTL9_TRYCC-877-906	true
Q4D1E7_TRYCC	VAASLSMETVAASVNGEHQVQQKLELSAENNDVRSTGTGNTGAEESLILE	870	919	1.40e-16	true	Q4D1E7_TRYCC-870-899	false
Q4CTU4_TRYCC	VAASLSMETAAGPMDGEHQVQQSIDLPAENDDVRSTGTGTTGAEESLSLE	868	917	1.53e-16	true	false	true
Q4DLR2_TRYCC	VGASLSMETAAGPVDGEHQVQQSTELATENDDVRSTGNGTTGAEESLSLE	411	460	1.70e-16	true	false	false
Q4DE13_TRYCC	VAASLSMETAAASVNGEHQVQQSVEPSAENDDVRSTGTVTTGAEESLSLE	862	911	1.77e-16	true	false	true
Q4CYD7_TRYCC	VAASLSTETVAAPVDGEHQVQQSVELATENDDVRSTGTGTTGAKESLSLEV	217	267	1.82e-16	true	false	false
Q4DYD0_TRYCC	VTASLSVDTATAPADGEHQVRQSIELPAENDDVRSTGTGTTGAERSLSLE	870	919	1.90e-16	true	false	true
Q4DMZ9_TRYCC	ASLSMETVTAPADGEHQLQQKVELSNENNDVRSTGTGNTGAEQSLSLE	880	927	4.45e-16	true	Q4DMZ9_TRYCC-908-924	true
Q4D1R1_TRYCC	METAAGPMDGEHQVQQSIDLPAENDDVRSTGTGTTGAEESLSLE	1	44	4.71e-16	true	false	false
Q4CRD4_TRYCC	VTASLNMETVTGPAYGEHQVQQSIELPAENDEVRSTGTGTTDAKQSLSLE	870	919	5.21e-16	true	false	true
Q4DE15_TRYCC	VAASLSMDTATAPAGGEHQVQQSTEPSAENDDVRSTGTGTTGAEESLILE	866	915	6.90e-16	true	false	false
Q4CVZ4_TRYCC	VASSLIMETVTGPADGEHQVQQSTELSAENDDVRSTGTGTTGAEQSLSLE	874	923	7.50e-16	true	false	true
Q4D1A3_TRYCC	VGASLSMETAAGPVDGEHQVRQSTELATENDDVRSTGNGTTGAEESLSLE	882	931	8.21e-16	true	false	true
Q4CYW2_TRYCC	VGATSDMDTATETVYSEQQVQQNVKLATENNDVRSTGTGTTGAEQSLSLE	867	916	9.70e-16	true	Q4CYW2_TRYCC-897-913	true
Q4CRZ9_TRYCC	VGASSDMDTATETVDSEHQVQQITEPSAENNDVRSTGTGTTGAEESLSLEV	866	916	1.20e-15	true	false	true
Q4DX60_TRYCC	VGASLSMDTATETVGSEHQVQQSTEPATENDDVRSTGTGTTGAEESLSLE	881	930	1.49e-15	true	false	true
Q4E0M8_TRYCC	VGASSDMDTATETVDSEHQVQQSTEPSAENDDVRSTGTGTTGAEESLSLE	874	923	2.39e-15	true	false	true
Q4DEB7_TRYCC	VTASLSVETVTAPADGEHQVRQSIELPAENDDVRSTGTVTTGAEQSLSLE	865	914	2.52e-15	true	false	true
Q4CQ85_TRYCC	VASSLFMETATETVDSEHQVQKSTEPSAENNDVRSTGTGTTGAEQSLGLE	873	922	5.29e-15	true	Q4CQ85_TRYCC-903-919	false
Q4CNE7_TRYCC	VAASLSMETVAAAADGEHQVQQSIEASAENNGVQSTGTRTTGAEESLILE	18	67	8.89e-15	true	Q4CNE7_TRYCC-18-47	false
Q4DQ07_TRYCC	VASSLSMDTATRPADGEHQVQQIAELPAENDVRSTGTGTTGAEQSLSLE	879	927	9.05e-15	true	Q4DQ07_TRYCC-906-926	true
Q4CNN4_TRYCC	VGASSDMDTATETVDSGHQVQQSTEPATESDDVRSTGTGTTGAEQSLSLE	57	106	1.08e-14	true	false	true
Q4DWA9_TRYCC	VGASSDMDTATETVDSGHQVQQSTELSTENDDVRSTGTGTTGAEQSLCLE	862	911	1.37e-14	true	false	false
Q4DSI1_TRYCC	VGASLSMATAAASVYGEHQVQQSVELSAENNDVRSTGTRTTGTEESLSLEV	862	912	1.57e-14	true	Q4DSI1_TRYCC-862-891	false
Q4CX91_TRYCC	VGASSDMDTATETVDSGHQVQQSTEPATENDDVRSTGTGTTGAEQSLSLE	615	664	3.35e-14	true	false	true
Q4CW78_TRYCC	VAVSLSMETAAGPADGEHQVRQITELPAENDDVRSTGTGTTGAEESLSPE	869	918	7.55e-14	true	false	true
Q4DF05_TRYCC	VGATSDMDTATETVDSEHQVQQSTEPATEGDDVRSTGTGTTGAEQSLSLE	831	880	9.13e-14	true	false	true
Q4CR72_TRYCC	VAVSSDIDAVAAPADGEHQVQQSVELFSENNDVRSTGTGTTGAEQSFSLE	866	915	1.46e-13	true	Q4CR72_TRYCC-896-912	false
Q4CQ20_TRYCC	VGASSDMDTATETVDSGHQVQQSTEPATESDDVRSTGTGTTGAEQSLSLE	572	621	1.88e-13	true	false	true
Q4DVI7_TRYCC	MDTVAAPVYGEHQVQQITEPSAENDDVRSTGTVTTGAEESFSLE	889	932	3.54e-13	true	false	true
Q4DFH1_TRYCC	MDTVAAPVYGEQQVQQITEPSAENDDVRSTGTVTTGAEESFSLE	878	921	2.68e-12	true	false	true
Q4D0T2_TRYCC	VAVSSDMDTVAAPADGEHQVQQSVELSAENKNVQSTGTRTTGMEQSFSLE	878	927	3.10e-12	true	Q4D0T2_TRYCC-903-928	true
Q4DM65_TRYCC	MDTVATPVNGEHQVQQITEPSAENDDVRSTGTVTTGAEESFSLE	877	920	1.55e-11	true	false	true
Q4D6R7_TRYCC	VTASLSVETVTAPADGEHQVRQSIELSAENNDVRSTGTRTTGTERSLSLE	971	1020	9.78e-11	true	false	true
Q4CRY9_TRYCC	VAVSSDMDPTTETVDGEHQVQQSVELSSENNEVRSTGTGTTGTERNLSLE	870	919	2.50e-09	true	false	false
Q4CPA0_TRYCC	VAVSSDMDPTTETVDGEHQVQQSVELSSENNEVRSTGTGTTGTERNLSLE	867	916	2.53e-09	true	false	false
Q4DE10_TRYCC-946-963	MATAAASVNGEHQVQQSV	946	963	0	true	Q4DE10_TRYCC-946-963	false
Q4DGV8_TRYCC	MATATASVYGEHQVQQSI	869	886	8.92e-05	true	Q4DGV8_TRYCC-863-913	true
