## Supplementary Data 2 for "Census of exposed aggregation-prone regions in proteomes": cluster_1126.csv

ID	sequence	start	stop	p-value	conserved	ID_EAR	TM	low_complexity
A0A1D5Q172_MACMU-505-530	GIYQQSAEASSSQGTAANSQSYTIMS	505	530	0	true	A0A1D5Q172_MACMU-505-530	false
A0A2I3S4J2_PANTR	GIYQQSAEASSSQGTAANSQSYTIMS	571	596	5.90e-10	true	A0A2I3S4J2_PANTR-571-596	false
A0A2I3TCS5_PANTR	GIYQQSAEASSSQGTAANSQSYTIMS	571	596	6.18e-10	true	A0A2I3TCS5_PANTR-571-596	false
RBM10_HUMAN	GIYQQSAEASSSQGTAANSQSYTIMS	506	531	6.29e-10	true	RBM10_HUMAN-506-531	false
F7BRT1_MACMU	GIYQQSAEASSSQGTAANSQSYTIMS	429	454	6.61e-10	true	F7BRT1_MACMU-429-454	false
H2QYI6_PANTR	GIYQQSAEASSSQGTAANSQSYTIMS	428	453	7.02e-10	true	H2QYI6_PANTR-428-453	false
A0A0G2K3S6_RAT	GLYQQSAEGSSGQGTATNSQSYTIMS	506	531	2.36e-08	true	A0A0G2K3S6_RAT-506-529	false
RBM10_RAT	GLYQQSAEGSSGQGTATNSQSYTIMS	428	453	2.40e-08	true	RBM10_RAT-428-451	false
F1PDM2_CANLF	GIYQQSAAEASGSQGAAANSQSYTIMS	570	596	3.62e-08	true	F1PDM2_CANLF-571-596	false
J9P453_CANLF	GIYQQSAAEASGSQGAAANSQSYTIMS	343	369	4.50e-08	true	J9P453_CANLF-344-369	false
RBM10_MOUSE	GLYQQSAEGSSGQSTATNSQSYTIIS	505	530	5.12e-07	true	RBM10_MOUSE-505-528	false
A0A3Q1NN09_BOVIN	GVYQQSAAEASGSQGAANSQSYTIIS	648	673	1.12e-06	true	A0A3Q1NN09_BOVIN-649-673	false
F1MFZ9_BOVIN	GVYQQSAAEASGSQGAANSQSYTIIS	558	583	1.22e-06	true	F1MFZ9_BOVIN-559-583	false
A0A3Q1MJU5_BOVIN	GVYQQSAAEASGSQGAANSQSYTIIS	506	531	1.32e-06	true	A0A3Q1MJU5_BOVIN-507-531	false
A0A3Q1M366_BOVIN	GVYQQSAAEASGSQGAANSQSYTIIS	429	454	1.32e-06	true	A0A3Q1M366_BOVIN-430-454	false
