## Supplementary Data 2 for "Census of exposed aggregation-prone regions in proteomes": cluster_1127.csv

ID	sequence	start	stop	p-value	conserved	ID_EAR	TM	low_complexity
A0A0G2JW94_RAT-315-335	MTSSQSMNFSLMSTNTVGLGL	315	335	0	true	A0A0G2JW94_RAT-315-335	false
H0YCL3_HUMAN	MTSSQSMNFSMMSTNTVGLGL	21	41	5.33e-08	true	false	false
Q6DGF2_RAT	MTSSQSMNFSLMSTNTVGLGL	432	452	7.14e-08	true	false	false
Q5SUH6_MOUSE	MTSSQSMNFSLMSTNTVGLGL	432	452	7.58e-08	true	Q5SUH6_MOUSE-432-452	false
Q5SUH7_MOUSE	MTSSQSMNFSLMSTNTVGLGL	432	452	8.14e-08	true	Q5SUH7_MOUSE-432-452	false
EPN4_MOUSE	MTSSQSMNFSLMSTNTVGLGL	440	460	8.84e-08	true	EPN4_MOUSE-440-460	false
F7B3Z0_MACMU	MTSSQSMNFSMMSTNTVGLGL	434	454	1.43e-07	true	F7B3Z0_MACMU-434-454	false
F1PVV5_CANLF	MTSSQSMNFSMMSTNTVGLGL	434	454	1.48e-07	true	F1PVV5_CANLF-434-454	false
A0A3Q1M4Z2_BOVIN	MTSSQSMNFSMMSTNTVGLGL	416	436	1.50e-07	true	A0A3Q1M4Z2_BOVIN-416-436	false
EPN4_BOVIN	MTSSQSMNFSMMSTNTVGLGL	434	454	1.51e-07	true	EPN4_BOVIN-434-454	false
EPN4_HUMAN	MTSSQSMNFSMMSTNTVGLGL	434	454	1.52e-07	true	EPN4_HUMAN-434-454	false
J9P2S1_CANLF	MTSSQSMNFSMMSTNTVGLGL	434	454	1.56e-07	true	J9P2S1_CANLF-434-454	false
K7C225_PANTR	MTSSQSMNFSMMSTNTVGLGL	434	454	1.57e-07	true	K7C225_PANTR-434-454	false
F6PG61_ORNAN	MTSSQSMNFAMMSTNTVGLGL	437	457	2.81e-07	true	F6PG61_ORNAN-437-457	false
R4GL60_CHICK	MTSSQSMNFSMMSSNAVGIGL	437	457	1.30e-06	true	R4GL60_CHICK-437-457	false
F1NPP8_CHICK	MTSSQSMNFSMMSSNAVGIGL	437	457	1.65e-06	true	F1NPP8_CHICK-437-457	false
F6XMH8_XENTR	MTSSQSMNLSMMSTSTIGVSL	434	454	5.51e-05	true	F6XMH8_XENTR-438-454	false
F6XMH8_XENTR-438-454	QSMNLSMMSTSTIGVSL	438	454	0	true	F6XMH8_XENTR-438-454	false
