## Supplementary Data 2 for "Census of exposed aggregation-prone regions in proteomes": cluster_1128.csv

ID	sequence	start	stop	p-value	conserved	ID_EAR	TM	low_complexity
C3YK09_BRAFL-175-230	ITELYTNTTATVVTIGHDHTGQGQSQAITKTLDARNLSYGTGQTALTEVSAYQCVN	175	230	0	true	C3YK09_BRAFL-175-230	false
C3XWN0_BRAFL	IAEHYTNTTAAVVTSGHDHQYIHVDNDHDQTGQGQSQAIAESLESRNLSYGTGPTASQQNALYKVV	832	897	1.14e-12	true	C3XWN0_BRAFL-836-861	false
C4A0V4_BRAFL	ITEQYTNTTAAGVVTSGHDHQYIHVDNDHDQTGQGHSQAISESLEARNLSYGTGPTASQQNSLYKVV	588	654	1.47e-12	true	C4A0V4_BRAFL-625-656	false
C3YIW6_BRAFL	TNTTATVVTSGHDQTGQGQSQAITETLSRDARNLFYGSGATVSQLSS	343	389	2.12e-12	true	C3YIW6_BRAFL-343-365	true
C3ZL39_BRAFL	FTKSNTNTTATVVSTVYDHQYKDIDTQHDQKGKGQSQAITESLDSRNESYGTGPTALQPNPLYKCVD	365	431	1.45e-11	true	false	false
C3ZFD6_BRAFL	IAEHYTNTTAAFVVASGHDHPNKDVDDHNDQTGQGQSQATNESLESRNLSYGTGPTVSQHSSLYKVV	16	82	1.78e-11	true	false	false
C3ZL13_BRAFL	ITKSNTITTANLVTSGHDQQYSSVDTQQDHTDQGQSQAVTESLDARNRSYGTGPTASQPNSLYKCV	201	266	2.60e-11	true	C3ZL13_BRAFL-201-232	true
C3XWM8_BRAFL	IAEHYTNTTAAVVTSGHDHQYIQVDNDHDQTGHCQSQATNESLESRNLSYGTGPTASQQNALYKVV	727	792	1.55e-10	true	C3XWM8_BRAFL-731-756	true
C3ZFJ9_BRAFL	IAEHYTNTTAAFVVASGHDHPNKDVDDHNDQTGQGQSQATNESLESRNLSYGTGPTVSQQNSLYKVV	361	427	2.57e-10	true	C3ZFJ9_BRAFL-398-429	false
C3YM56_BRAFL	ITESNPSTTAAVVTSGHDQTGQGQSQAFTGSFDVRDVDSG	826	865	3.31e-08	true	C3YM56_BRAFL-832-853	false
C3YF20_BRAFL	ITESNPDTTARVLSSCHDQKYEDMNQHNHVGQGQSQTTIQSLNVENLSQNEVLAALKPNPMYAAV	671	735	0.001	true	C3YF20_BRAFL-694-720	true
C3XWU7_BRAFL	ITESNPNTTARVMSSCHDHKYEDMNQHNHLGQGQFQTTIQSLNVENLSHNEVLAALKPNPMYAAV	703	767	5.16e-04	true	C3XWU7_BRAFL-726-752	false
C3ZL06_BRAFL	ITKINSNTTSTEVSTAHDHQYKDTDNQHDQTGQGQSQAIADSLDARNESYGTGPTALQPNPLYK	526	589	4.08e-10	true	false	false
C3Z593_BRAFL	IAEHYTNTTAACVVTSGHDHQYIHVDNDHDQTGHCQSQATNESLESRNLSYGTGPTASQQNALYKVV	538	604	1.46e-09	true	C3Z593_BRAFL-575-606	false
C3ZUV3_BRAFL	ITESNTNTIVAAAVVTSGHDQSGHGQSHAIVEAENVSYGTGQTASKQSSLYKPM	625	678	1.78e-09	true	C3ZUV3_BRAFL-629-657	false
C3ZL33_BRAFL	ITESNTNTTCTAAVVTSGHHHQFSDVDTQHDQTGLSQAVTESLDARNNSYGTGPTASHPNSLYKCV	415	480	2.46e-09	true	false	false
C3ZL02_BRAFL	ITKINSNTTAGVMTSGDDHQYEDVDKHHDQTGQGQSQAITESLDTRNESYGAGPTVSQPNPLYK	165	228	2.62e-09	true	false	false
C3YQF8_BRAFL	IAKSNTNTTAAVVTSGLDHQYENINKHDQTGPGQSHAITEPVDDRNLSYGTGKTA	314	368	2.65e-09	true	C3YQF8_BRAFL-318-342	true
C3ZZW2_BRAFL	TECNTDAAACEVTTGTDQTGQSQSQAVNESFDARNQSYGTGPTVSQQSSLY	330	380	2.91e-09	true	false	true
C3ZWS3_BRAFL	LNSLYTNTKAAVEVSGHDQAGHGQGQNQAITNSLAATNPSYGTGPTA	989	1035	7.66e-09	true	false	true
C3ZL11_BRAFL	ITKSNSNTTAAVVTSGHDQQYEDVGNQHDQTGQGQSQAIAESLDTRNESYGNGPTVSQPDPLYK	468	531	9.25e-09	true	false	false
C3XWM9_BRAFL	MAEHYTNTTAACVVTSGHDHQYIHVDNDHNQTGHCQSQATNESLESRNLSYGTGPTTSQQNALYKVV	727	793	9.41e-09	true	C3XWM9_BRAFL-731-757	false
C3ZAS5_BRAFL	LNSLYTNTTAVVEASGNGQAGQGQSQAGTESLDIGNLSYGTGLTVSKLNSLYK	204	256	9.55e-09	true	C3ZAS5_BRAFL-190-254	true
C3XWS4_BRAFL	ITESNPNTTADVVTGDHGHPYEDMNQHNQAGQGQSQVIVEARNPSYGTGQIDSMQSPLYKAV	513	574	1.17e-06	true	C3XWS4_BRAFL-536-555	true
C3ZL10_BRAFL	ITKSNPNTTAAVVTSGHDQQYEDVLLGNQHDQTGQGQSQAIAESLDTRNESYGNGPTVSQPDPLYK	173	238	1.27e-08	true	C3ZL10_BRAFL-196-213	true
C3Y781_BRAFL	NNTAAVVSSGHDQQHQTGQDLSQAIIEAGNPSYGTGQIDSMQSPLYKAV	250	298	5.46e-06	true	C3Y781_BRAFL-244-274	false
C3YKT1_BRAFL	NTTATAVTSDLDHQYEDINQHYKTGQGQSQKITEPLDARNFSYGSGPTA	388	436	2.01e-08	true	false	true
C3ZL45_BRAFL	VDKQHNQTGQGQSQAFTKSLDARNNSYGTGPTASQPNPLYK	341	381	2.06e-08	true	false	false
C3XS39_BRAFL	ITESHTNTTASVLTSGHDQTGQGQSQAITES	267	297	3.04e-08	true	C3XS39_BRAFL-272-294	true
C3Z842_BRAFL	TNSVVSVVTSGHDQTGQGQSQAIIQSLQVENLP	305	337	8.02e-07	true	C3Z842_BRAFL-300-335	true
C3Y736_BRAFL	TNTTAAVVNGGHDHTDLLEQPQPVTEALEARNASYSTGPISSNANSLYKVVD	154	205	4.18e-08	true	C3Y736_BRAFL-177-204	false
C3Y9Q5_BRAFL	ITESNTNTTAAVVASGSDHQYEYINQHKQTGQGQSQTTTKSLGARNQSYDTGPT	95	148	5.21e-08	true	C3Y9Q5_BRAFL-99-123	false
C3XWN1_BRAFL	ITETNTNTTSALESSCHNHLYKDMSQHNETGLGQSWAFMEARNPSYGTGQIDPMQSPLYK	1224	1283	8.93e-05	true	C3XWN1_BRAFL-1247-1266	false
C3YFX3_BRAFL	TECNTNTVDVVEVSDHDQTGLGQSLAITEARNPSYGTGQIDSMQSPLYKVV	47	97	1.32e-07	true	false	false
C3YYA2_BRAFL	ITEANFNTTATVVASVHGQPGQGQYQATTKSLVVKNPVYGPEPTAF	77	122	1.33e-07	true	C3YYA2_BRAFL-88-104	false
C3XWS6_BRAFL	DQTSTAMISGHGQTGQGQSQAIIETRNQSYGTGQIESMQSPLYKVV	303	348	7.36e-07	true	C3XWS6_BRAFL-302-326	false
C3YAB5_BRAFL	LFSNASAKVTISGHDQIGQGGAQARSESLNARNSQHFPGRPASQVSEYEDV	1450	1500	1.69e-07	true	false	true
C3Z3Y5_BRAFL	HDQTGQGQCQTTTEHLDARNLSYGSGPTA	320	348	1.86e-07	true	false	false
C3YIW7_BRAFL	ITESNTKTTATVVTSGHDQTGQGQSQAI	222	249	6.92e-07	true	C3YIW7_BRAFL-226-276	false
C3XWN8_BRAFL	ITESNTKTTAAVETNDRDNQYEYMNQHNQTGQGQSQAIIEARNPSYGTGQMASGQSSMYKAV	592	653	2.24e-07	true	C3XWN8_BRAFL-608-645	true
C3XWT3_BRAFL	ITESNKYTIAMAEASDHDQTGQGQYQAVIEAKNQSYGTGQIALGQKSLYKVKC	565	617	2.41e-07	true	C3XWT3_BRAFL-589-615	false
C3XWT2_BRAFL	ITESNPNTTAALMTSGLDRQYRDKNKHYDQTGQGQSQAIIEARNPSYGTGQIDSIQSPLYKVV	481	543	3.25e-07	true	false	false
C3YKT2_BRAFL	HDQTEHGQSHAITESLDARNFSYGSGPSA	384	412	5.27e-07	true	false	true
C3XWT0_BRAFL	TSTAMISGHGQTGQGQSQAIIEARNPSHGTGQIESMQSPLYKVV	782	825	5.99e-07	true	C3XWT0_BRAFL-779-806	true
C3ZKY2_BRAFL	ITESNTNTVGTVVTSGHNQTGQGQSQAI	606	633	6.26e-07	true	C3ZKY2_BRAFL-610-633	true
C3ZZE5_BRAFL	SATVVTSGHDQTGQGQSQANTQPLNVENLPHNVLAALKPNPMYTVV	226	271	6.54e-07	true	false	false
C3ZR15_BRAFL	ITESHTNTTTSVLTSGHDQTGQAQYQNIAKS	554	584	1.24e-05	true	C3ZR15_BRAFL-560-581	false
C3XT80_BRAFL	HNQTGQGQSQPINESLDARNLSYFTGPT	361	388	9.29e-07	true	false	false
C3YI33_BRAFL	HDQTELQGQSQTVTESLDAENKSYGTGPSASEKNSLY	467	503	1.98e-06	true	false	false
C3XWT1_BRAFL	TESSTNTKVVVGVSNHDQSTGQGQSLTIIEARNPSYGTGQIDTMQSPMYKVV	689	740	2.08e-06	true	C3XWT1_BRAFL-697-716	true
C3YGU5_BRAFL	ITKSYANIAVTAVISGHDQTEQAQATTPSFDARNLAYNQGTFLSQ	660	704	2.23e-06	true	false	false
C3XV25_BRAFL	ITEPTKNTAATVMTSGYDQTGQGQSQAITE	419	448	2.46e-06	true	C3XV25_BRAFL-425-446	true
C3YXF7_BRAFL	TNSAVSVITSGHDQTGQGQSQAIIRLNA	600	627	1.69e-05	true	C3YXF7_BRAFL-600-622	true
C3XVA4_BRAFL	TKFNTNNTATVVTSGHGHQYEDVDTQYQTEQALVESLGAENKAYGTARTALQTNNLYKAV	610	669	4.18e-06	true	false	false
C3YRW2_BRAFL	ITQSNPNTTAAVVTSGHGHLYEDIDKQHNQTGRRQSQAIIEARNPWYGTGQIDSMQSPLYKIVD	712	775	4.79e-06	true	false	false
C3YNG4_BRAFL	IIESNPNTTAALMASGLDRQYEDKNKHYCQTGQGQSQPIIEARNPSYGTGQIDSMQSSLYQDV	488	550	5.98e-06	true	false	false
C3YB29_BRAFL	ISESNTNTPGLSGTIGHDQTGQDQSQAISDHEELLGTSNQVYTTEKAVFDSNPIYKCKN	628	686	7.03e-06	true	false	true
C3XQR3_BRAFL	ITESNTNTTATVMASGHDHTEQDQSYAITE	211	240	8.00e-06	true	false	false
C3ZL41_BRAFL	SNKDTTVIETTSGHNHQYENAETQAIAESLDVRNNSYGTGPTASQPNPLYK	343	393	9.87e-06	true	false	true
C3ZL12_BRAFL	ITESNTNTTAAVVTSDHDHQYEDVDKQGQGQSQAITKS	153	190	1.02e-05	true	false	false
C3Y735_BRAFL	HDQTGPPEQAQPVTEALDDRNASYGAGPISSNVNSMYKVV	295	334	1.02e-04	true	C3Y735_BRAFL-311-334	false
C3XYV0_BRAFL	ITKSHTNTAATAIISDHDQIEQDQSHATTPSFDASNLAY	462	500	1.16e-05	true	false	false
C3YV19_BRAFL	HNQTGQGQSQAIITLLDSGNPSYGTGLTVSQLNALYK	275	311	1.21e-05	true	C3YV19_BRAFL-274-309	false
C3ZDI2_BRAFL	ITEPNPNTTTSVEASDHGQPTGQDQSRAIIEVKNQSYGTGQMGSMQSPLYKVV	215	267	1.51e-05	true	C3ZDI2_BRAFL-242-260	false
C3YKS9_BRAFL	HNQIDQGQSHAKTESLDARNFTYGSGPSA	360	388	1.55e-05	true	false	false
C3ZKW8_BRAFL	TNRKANVMPFGHDQTGQGQSQAITE	206	230	2.32e-05	true	false	true
C3XWN6_BRAFL	ITEPNINTTAAVVTALHNQTGHGQSQAITES	606	636	2.33e-05	true	C3XWN6_BRAFL-615-633	false
C3XWN9_BRAFL	ITKSNINATVIVKASAHDHSTGQGRSQVKNPSYGTGQIDPIQSSMYQDV	649	697	2.38e-05	true	false	true
C3XWF1_BRAFL	NTTTVVATSSHEQTGHGQYRAIYESFEAGNPSVGTGQ	230	266	3.15e-05	true	false	false
C3ZTC2_BRAFL	ISESKTNTTAAVVTSGQSQTGQGQPQAIAES	363	393	3.19e-05	true	C3ZTC2_BRAFL-373-386	false
C3ZYS6_BRAFL	TESNPNTTASVGSSDHGQSTAQGHPQAITEFKNPSYGTGHIASMQSALYKVV	205	256	4.70e-05	true	false	false
C3ZS68_BRAFL	ITESTTNTTAAVVTGDHDQTGRPEQAQPVTDPLDAKNASYGAGPISSNVNSMYKAV	288	343	4.90e-05	true	false	true
C3XV27_BRAFL	ITESNTHPTDAVVTSGHDQTGQGKSRAFTES	334	364	5.24e-05	true	false	false
C3YFX2_BRAFL	TESNTNTVVVIEVSDNYQTGLGQSLAITEDRNPSYGTGQIDSMQSPLYKVV	722	772	6.93e-05	true	false	false
C3Y737_BRAFL	ITESTTNTTAAVVTGDHDQTGRPEQAQPVTDPMDAKNASYGAGPISSNVNSMYKAV	281	336	7.11e-05	true	false	true
C3XWS7_BRAFL	TEPNTNTTAALMTSGHDHQYEDIDNQHNQTGQGQSQAITQS	104	144	9.43e-05	true	false	false
C3YIW9_BRAFL	TNTTATVVTSGHDQTGQGQS	263	282	9.72e-05	true	C3YIW9_BRAFL-263-333	false
C3YV21_BRAFL	TESNTNTTATVVNGHEHQYEDMNEANQTGQGQSLAIIQSLKVESLS	25	70	5.66e-04	true	C3YV21_BRAFL-45-65	false
C3ZI07_BRAFL	ITKLNTNTTAAEVTSVHDHQYEDIDKQHKQTGQGQSQAITK	1276	1316	1.25e-04	true	false	false
C3Y734_BRAFL	ITESHTNTTAMAQVSGHDHQYEDVDNLKGQGRPQAITET	83	121	3.04e-04	true	false	false
C3YBH0_BRAFL	HDQTEHVQAQAINEYSDARNVSYGAGPVVSQPNSLY	610	645	3.15e-04	true	false	false
C3YTX3_BRAFL	STAMTSGHDQTGQGQSQAIIK	499	519	3.66e-04	true	C3YTX3_BRAFL-496-519	false
C3XWW1_BRAFL	SNLPATVVTSGHDQTEQGGTESNTNPVAAVLTSGHDQSA	130	168	4.54e-04	true	false	true
C3ZT66_BRAFL	SATLVTSGHDQTGQGQCQTIT	178	198	4.55e-04	true	C3ZT66_BRAFL-176-199	true
C3ZL40_BRAFL	GQSQAVTESLGATNKSYGTGPTTSKTNTLYKEVGQYQAI	252	290	4.77e-04	true	false	false
C3XWP1_BRAFL	ITQSNPNTTAALMTSGHDHQYEDVDKQHNQKGQGQSQAITQS	1035	1076	0.001	true	false	false
