## Supplementary Data 2 for "Census of exposed aggregation-prone regions in proteomes": cluster_1129.csv

ID	sequence	start	stop	p-value	conserved	ID_EAR	TM	low_complexity
C3YM56_BRAFL-699-732	QAITNSFDARNLSYGSGPTASQLNSLYTNTTAVV	699	732	0	true	C3YM56_BRAFL-699-732	false
C3ZWS3_BRAFL	QAVTNSLDATNLSYGPGPTTSQLNTLYTNTTAAV	922	955	5.66e-11	true	C3ZWS3_BRAFL-922-955	true
C3ZAS5_BRAFL	QAGTESLDIGNLSYGTGLTVSKLNSLY	229	255	2.64e-05	true	C3ZAS5_BRAFL-190-254	true
C3YKT1_BRAFL	QKITEPLDARNFSYGSGPTASQLNSLYAN	417	445	2.56e-09	true	C3YKT1_BRAFL-423-444	true
C3Z3Y5_BRAFL	QTTTEHLDARNLSYGSGPTASQLNSLYAN	329	357	2.94e-09	true	C3Z3Y5_BRAFL-335-356	false
C3YKT2_BRAFL	HAITESLDARNFSYGSGPSASRLNSLYAN	393	421	6.17e-09	true	false	true
C3YKS9_BRAFL	HAKTESLDARNFTYGSGPSASQLNSLYAN	369	397	2.08e-08	true	C3YKS9_BRAFL-375-396	false
C3ZL13_BRAFL	QAVTESLDARNRSYGTGPTASQPNSLY	237	263	2.24e-08	true	false	true
C4A0V4_BRAFL	QAISESLEARNLSYGTGPTASQQNSLY	625	651	2.33e-08	true	C4A0V4_BRAFL-625-656	false
C3YF20_BRAFL	QAINESLDARNLSYGTGPTASQQNALY	513	539	2.62e-08	true	C3YF20_BRAFL-513-565	true
C3Z842_BRAFL	QAITESLDARNLSYGTEPNASQLNFLYAN	507	535	3.20e-08	true	false	true
C3ZZW2_BRAFL	QAVNESFDARNQSYGTGPTVSQQSSLYT	354	381	5.59e-08	true	false	true
C3XWU7_BRAFL	QASNESLDARNLSYGTGPTASQQNSLY	632	658	7.64e-08	true	C3XWU7_BRAFL-630-673	false
C3ZL33_BRAFL	QAVTESLDARNNSYGTGPTASHPNSLY	451	477	7.66e-08	true	false	false
C3YQF8_BRAFL	HAITEPVDDRNLSYGTGKTASQLNSLYAN	349	377	9.82e-08	true	false	true
C3XWN0_BRAFL	QAIAESLESRNLSYGTGPTASQQNALY	868	894	1.75e-07	true	C3XWN0_BRAFL-868-899	false
C3ZL02_BRAFL	QAITESLDTRNESYGAGPTVSQPNPLY	201	227	3.35e-07	true	false	false
C3ZL39_BRAFL	QAITESLDSRNESYGTGPTALQPNPLY	401	427	5.81e-07	true	false	false
C3ZL45_BRAFL	QAFTKSLDARNNSYGTGPTASQPNPLY	354	380	5.83e-07	true	false	false
C3ZL06_BRAFL	QAIADSLDARNESYGTGPTALQPNPLY	562	588	6.33e-07	true	false	false
C3XWM8_BRAFL	QATNESLESRNLSYGTGPTASQQNALY	763	789	7.35e-07	true	C3XWM8_BRAFL-763-794	true
C3ZFJ9_BRAFL	QATNESLESRNLSYGTGPTVSQQNSLY	398	424	7.66e-07	true	C3ZFJ9_BRAFL-398-429	false
C3ZL41_BRAFL	QAIAESLDVRNNSYGTGPTASQPNPLY	366	392	8.89e-07	true	false	true
C3Z593_BRAFL	QATNESLESRNLSYGTGPTASQQNALY	575	601	9.69e-07	true	C3Z593_BRAFL-575-606	false
C3ZFD6_BRAFL	QATNESLESRNLSYGTGPTVSQHSSLY	53	79	1.08e-06	true	false	false
C3YBH0_BRAFL	QAINEYSDARNVSYGAGPVVSQPNSLYAN	619	647	1.11e-06	true	false	false
C3YIW7_BRAFL	QAITETLSRDARNLFYGSGATASQLNSL	382	409	1.87e-06	true	false	false
C3ZTC2_BRAFL	QAIIESFDAKHLCYDTRPNVSQVNSLYEN	275	303	1.96e-06	true	false	false
C3XWM9_BRAFL	QATNESLESRNLSYGTGPTTSQQNALY	764	790	2.09e-06	true	C3XWM9_BRAFL-764-795	false
C3YI33_BRAFL	QTVTESLDAENKSYGTGPSASEKNSLY	477	503	2.25e-06	true	false	false
C3Y736_BRAFL	QPVTDPLDAKNASYGAGPISSNVNSMYKAVGQCQATTNTTAAV	118	160	2.79e-06	true	C3Y736_BRAFL-124-170	false
C3Y735_BRAFL	QPVTEALDDRNASYGAGPISSNVNSMY	305	331	1.42e-05	true	C3Y735_BRAFL-311-334	false
C3ZL10_BRAFL	QAIAESLDTRNESYGNGPTVSQPDPLY	211	237	3.82e-06	true	false	true
C3YIW6_BRAFL	QAITETLSRDARNLFYGSGATVSQLSSLY	363	391	5.92e-06	true	C3YIW6_BRAFL-373-390	true
C3ZL11_BRAFL	QAIAESLDTRNESYGNGPTVSQPDPLY	504	530	6.21e-06	true	false	false
C3Y9Q5_BRAFL	QTTTKSLGARNQSYDTGPTTSQLNSLY	130	156	6.54e-06	true	false	false
C3Y737_BRAFL	QPVTDPMDAKNASYGAGPISSNVNSMYKAVV	307	337	9.25e-06	true	false	true
C3ZS68_BRAFL	QPVTDPLDAKNASYGAGPISSNVNSMY	314	340	9.44e-06	true	false	true
C3YXF7_BRAFL	QTFAESLDFRNPSYGTGPTPSQLNFLY	776	802	1.09e-05	true	false	true
C3ZL40_BRAFL	QAVTESLGATNKSYGTGPTTSKTNTLY	255	281	2.16e-05	true	false	false
C3YGU5_BRAFL	QATTPSFDARNLAYNQGTFLSQPNRLYT	683	710	2.85e-05	true	false	false
C3YK09_BRAFL	QAITKTLDARNLSYGTGQTA	200	219	2.86e-05	true	C3YK09_BRAFL-175-230	false
C3XT80_BRAFL	QPINESLDARNLSYFTGPTPSQ	370	391	9.34e-05	true	false	false
C3XS39_BRAFL	QNTTQSFDVRNLAYNQGVSLSQQNRLYT	319	346	1.33e-04	true	C3XS39_BRAFL-317-348	true
C3YKT0_BRAFL	SQDAENTCYGTGKAASQPNSLYTN	365	388	1.59e-04	true	false	true
C3YV19_BRAFL	QAIITLLDSGNPSYGTGLTVSQLNALY	284	310	2.86e-04	true	C3YV19_BRAFL-274-309	false
C3XS39_BRAFL-317-348	QSQNTTQSFDVRNLAYNQGVSLSQQNRLYTGV	317	348	0	true	C3XS39_BRAFL-317-348	false
C3ZR15_BRAFL	ESQNKTQSPDVRNLTYNQTVSLSQQNRLYIG	604	634	7.20e-09	true	false	false
C3XYV0_BRAFL	QSHATTPSFDASNLAYSQRVYTSHPNILYTGV	485	516	2.30e-06	true	false	false
C3YM56_BRAFL	PQAITNSFDARNLSYGSGPTASQLNSLYT	698	726	6.44e-05	true	C3YM56_BRAFL-699-732	false
C3Y735_BRAFL-311-334	LDDRNASYGAGPISSNVNSMYKVV	311	334	0	true	C3Y735_BRAFL-311-334	false
C3ZS68_BRAFL	LDAKNASYGAGPISSNVNSMYKAV	320	343	2.52e-07	true	C3ZS68_BRAFL-320-357	true
