## Supplementary Data 2 for "Census of exposed aggregation-prone regions in proteomes": cluster_1130.csv

ID	sequence	start	stop	p-value	conserved	ID_EAR	TM	low_complexity
A0A0B4K7E4_DROME-1-54	MAAASAGQQQQQHQHQHKLNIAGSAETVVSGMQHQQQHQQQHQQINMFKQQQQM	1	54	0	true	A0A0B4K7E4_DROME-1-54	false
A8JR92_DROME	MAAASAGQQQQQHQHQHKLNIAGSAETVVSGMQHQQQHQQQHQQINMFK	1	49	2.98e-11	true	A8JR92_DROME-1-54	false
A0A0B4KHZ2_DROME	MAAASAGQQQQQHQHQHKLNIAGSAETVVSGMQHQQQHQQQHQQINMFK	1	49	3.04e-11	true	A0A0B4KHZ2_DROME-1-54	false
A0A0B4KHQ9_DROME	MAAASAGQQQQQHQHQHKLNIAGSAETVVSGMQHQQQHQQQHQQINMFK	1	49	3.72e-11	true	A0A0B4KHQ9_DROME-1-54	false
A0A0C4DHB2_DROME	MAAASAGQQQQQHQHQHKLNIAGSAETVVSGMQHQQQHQQQHQQINMFK	1	49	4.67e-11	true	A0A0C4DHB2_DROME-1-54	false
A8JR93_DROME	MAAASAGQQQQQHQHQHKLNIAGSAETVVSGMQHQQQHQQQHQQINMFK	1	49	4.74e-11	true	A8JR93_DROME-1-54	false
