## Supplementary Data 2 for "Census of exposed aggregation-prone regions in proteomes": cluster_1131.csv

ID	sequence	start	stop	p-value	conserved	ID_EAR	TM	low_complexity
A0A087X0P1_HUMAN-122-135	LSQSAPTGLNHMGW	122	135	0	true	A0A087X0P1_HUMAN-122-135	false
ARHG4_HUMAN	LSQSAPTGLNHMGW	122	135	6.91e-06	true	ARHG4_HUMAN-122-135	false
A0A0C4DFY6_HUMAN	LSQSAPTGLNHMGW	147	160	8.16e-06	true	A0A0C4DFY6_HUMAN-147-160	false
F1MAZ5_BOVIN	FSQSAPTGLNHMGW	119	132	1.55e-05	true	F1MAZ5_BOVIN-119-132	false
A4QPB6_HUMAN	LSQSAPTGLNHMGW	122	135	2.02e-05	true	A4QPB6_HUMAN-122-135	false
A0A2I3TL21_PANTR	LSQSAPTGLNHMGW	122	135	2.02e-05	true	A0A2I3TL21_PANTR-122-135	false
A0A1D5RKE9_MACMU	LSQSAPTGLNHMGW	966	979	2.08e-05	true	A0A1D5RKE9_MACMU-966-979	false
A0A2I3TLT5_PANTR	LSQSAPTGLNHMGW	1271	1284	2.22e-05	true	A0A2I3TLT5_PANTR-1271-1284	false
H2QIQ7_PANTR	LSQSAPTGLNHMGW	1308	1321	2.23e-05	true	H2QIQ7_PANTR-1308-1321	false
E7EV07_HUMAN	LSQSAPTGLNHMGW	1308	1321	2.25e-05	true	E7EV07_HUMAN-1308-1321	false
A0A2I3STV9_PANTR	LSQSAPTGLNHMGW	1308	1321	2.29e-05	true	A0A2I3STV9_PANTR-1308-1321	false
H0Y451_HUMAN	LSQSAPTGLNHMGW	302	315	3.03e-05	true	H0Y451_HUMAN-302-315	false
F1PPF4_CANLF	FSQSAPTGLNCMGW	23	36	1.49e-04	true	F1PPF4_CANLF-23-36	false
E0CX56_MOUSE	LSQSAPMGLDHTGW	120	133	3.70e-04	true	false	false
E9PYK8_MOUSE	LSQSAPMGLDHTGW	1287	1300	7.62e-04	true	false	false
