## Supplementary Data 2 for "Census of exposed aggregation-prone regions in proteomes": cluster_1132.csv

ID	sequence	start	stop	p-value	conserved	ID_EAR	TM	low_complexity
A0A2I3RED7_PANTR-1452-1481	NAGANGCTLSYQNSGKHSLGSVQSTATQSN	1452	1481	0	true	A0A2I3RED7_PANTR-1452-1481	false
F7HQS5_MACMU	NAGANGCTLSYQNSGKHSLGSVQSTATQSN	1487	1516	6.15e-12	true	F7HQS5_MACMU-1487-1516	false
F7HQS9_MACMU	NAGANGCTLSYQNSGKHSLGSVQSTATQSN	1500	1529	6.28e-12	true	F7HQS9_MACMU-1500-1529	false
BAZ2B_HUMAN	NAGANGCTLSYQNSGKHSLGSVQSTATQSN	1490	1519	8.45e-12	true	BAZ2B_HUMAN-1490-1519	false
H2QIV5_PANTR	NAGANGCTLSYQNSGKHSLGSVQSTATQSN	1489	1518	8.91e-12	true	H2QIV5_PANTR-1489-1518	false
A0A2I3T6J5_PANTR	NAGANGCTLSYQNSGKHSLGSVQSTATQSN	1453	1482	9.05e-12	true	A0A2I3T6J5_PANTR-1453-1482	false
A0A2I3RT52_PANTR	NAGANGCTLSYQNSGKHSLGSVQSTATQSN	1432	1461	1.17e-11	true	A0A2I3RT52_PANTR-1432-1461	false
E2RP61_CANLF	NNSANGCTLSYQNSGKHSLGSIQSTATQSN	1490	1519	1.25e-10	true	E2RP61_CANLF-1490-1519	false
E1BNJ5_BOVIN	NSSANGCTLSYQNSGKQSLGSIQSTATQSN	1489	1518	4.14e-10	true	E1BNJ5_BOVIN-1489-1518	false
F7BT08_ORNAN	SAANGCTLSYQNNTKNSLCSLQTSASQVN	1501	1529	2.00e-06	true	false	false
A0A0G2K175_RAT	NVSTNGGPLSHQNSGKHALGSIPSAAAQS	1415	1443	5.61e-06	true	false	false
A0A0G2K535_RAT	NVSTNGGPLSHQNSGKHALGSIPSAAAQS	1397	1425	6.39e-06	true	false	false
F7F6Z8_MONDO	SSAANGCTLSYQNGAKNSLCNLQPAVSQSN	1508	1537	1.24e-05	true	F7F6Z8_MONDO-1510-1530	false
A2AUY4_MOUSE	NVSTNGGPLSHQNSGKHPLGSVPSATTAQS	1408	1437	4.05e-05	true	false	false
A0A1D5PQ94_CHICK	NGGAANGCTPSYQNTSQNSLCSLQ	1442	1465	6.45e-04	true	false	false
F1P2F7_CHICK	NGGAANGCTPSYQNTSQNSLCSLQ	1408	1431	6.45e-04	true	false	false
BAZ2B_CHICK	NGGAANGCTPSYQNTSQNSLCSLQ	1413	1436	6.70e-04	true	false	false
A0A1D5NTV5_CHICK	NGGAANGCTPSYQNTSQNSLCSLQ	1433	1456	6.96e-04	true	false	false
F7F6Z8_MONDO-1510-1530	AANGCTLSYQNGAKNSLCNLQ	1510	1530	0	true	F7F6Z8_MONDO-1510-1530	false
A0A2I3RED7_PANTR	GANGCTLSYQNSGKHSLGSVQ	1454	1474	1.09e-04	true	A0A2I3RED7_PANTR-1452-1481	false
