## Supplementary Data 2 for "Census of exposed aggregation-prone regions in proteomes": cluster_1133.csv

ID	sequence	start	stop	p-value	conserved	ID_EAR	TM	low_complexity
F6X093_XENTR-327-350	ANASLVNGKMQDGNVESIQNKAKQ	327	350	0	true	F6X093_XENTR-327-350	false
A0A1D5P9R7_CHICK	ANASLVNGKMQDGNMENSQNKAKQ	338	361	1.22e-07	true	A0A1D5P9R7_CHICK-336-358	true
A0A3Q2U0I3_CHICK	ANASLVNGKMQDGNMENSQNKAKQ	327	350	1.24e-07	true	A0A3Q2U0I3_CHICK-325-347	true
A0A1D5PXK5_CHICK	ANASLVNGKMQDGNMENSQNKAKQ	338	361	1.24e-07	true	A0A1D5PXK5_CHICK-336-358	true
A0A1D5PI89_CHICK	ANASLVNGKMQDGNMENSQNKAKQ	338	361	1.32e-07	true	A0A1D5PI89_CHICK-336-358	true
E2RF35_CANLF	ANASLVNGKMQDGNVDASQSKAKQ	327	350	2.51e-07	true	E2RF35_CANLF-325-347	true
F7FHX0_MONDO	ANSSLVNGKMQDGNMDTSQSKAKQ	312	335	6.41e-07	true	false	true
F1MN60_BOVIN	ANTSLVNGKMQDGNADASQSKAKQ	327	350	2.34e-06	true	false	true
F1RC03_DANRE	ANTSLVNGKMQDGNMENNQTKVKK	336	359	5.87e-06	true	false	true
A0A2R8Y4R4_HUMAN	LVNGKMQDGNVDASQSKAKQ	84	103	1.10e-05	true	A0A2R8Y4R4_HUMAN-78-100	true
AT2B2_HUMAN	LVNGKMQDGNVDASQSKAKQ	331	350	1.24e-05	true	AT2B2_HUMAN-325-347	true
A0A2J8M194_PANTR	LVNGKMQDGNVDASQSKAKQ	331	350	1.24e-05	true	A0A2J8M194_PANTR-325-347	true
F7G366_MACMU	LVNGKMQDGNVDASQSKAKQ	331	350	1.33e-05	true	F7G366_MACMU-325-347	true
F7HU69_MACMU	LVNGKMQDGNVDASQSKAKQ	331	350	1.83e-05	true	F7HU69_MACMU-325-347	true
A0A2U3TZI3_HUMAN	LVNGKMQDGNVDASQSKAKQ	320	339	1.86e-05	true	A0A2U3TZI3_HUMAN-314-336	true
AT2B2_RAT	LVNGKMQDGSADSSQSKAKQ	331	350	6.19e-05	true	false	true
F8WHB1_MOUSE	LVNGKMQDGSADSSQSKAKQ	331	350	6.23e-05	true	false	true
D4A8B3_RAT	LVNGKMQDGSADSSQSKAKQ	331	350	9.00e-05	true	false	true
F6WKH6_XENTR	ANAFLPSGYINGKQQDGAVETNQNKAKK	326	353	7.06e-04	true	false	true
