## Supplementary Data 2 for "Census of exposed aggregation-prone regions in proteomes": cluster_1134.csv

ID	sequence	start	stop	p-value	conserved	ID_EAR	TM	low_complexity
C3YL50_BRAFL-904-927	VDMMMMQNAQMHQIVMQQMMFQHL	904	927	0	true	C3YL50_BRAFL-904-927	false
A0A3Q2U963_CHICK	VEMMLMQNAQMHQIIMQNMMLKSL	106	129	1.90e-06	true	A0A3Q2U963_CHICK-106-126	false
A0A3Q2U7W2_CHICK	VEMMLMQNAQMHQIIMQNMMLKSL	175	198	2.25e-06	true	A0A3Q2U7W2_CHICK-175-195	false
F7DE55_ORNAN	VEMMLMQNAQMHQIIMQNMMLKAL	156	179	3.29e-06	true	F7DE55_ORNAN-156-176	false
E9Q7R5_MOUSE	VEMMLMQNAQMHQILMQNMMLKAL	133	156	3.52e-06	true	E9Q7R5_MOUSE-133-153	false
G5E8K1_MOUSE	VEMMLMQNAQMHQILMQNMMLKAL	154	177	4.13e-06	true	G5E8K1_MOUSE-154-174	false
A1A5P8_RAT	VEMMLMQNAQMHQILMQNMMLKAL	151	174	5.08e-06	true	A1A5P8_RAT-151-171	false
F7DEW3_XENTR	VEMMLMQNAQMHQIIMQNMMIKAL	208	231	5.31e-06	true	F7DEW3_XENTR-208-228	false
I3ISM1_DANRE	VELMLMQNAQMHQIIMHNMMLKAL	167	190	2.07e-05	true	false	false
H7C1T9_HUMAN	VELLLLQNAQVHQLVLQNWMLKAL	205	228	3.14e-05	true	false	false
CU058_HUMAN	VELLLLQNAQVHQLVLQNWMLKAL	243	266	3.29e-05	true	false	false
H2QL63_PANTR	VELLLLQNAQVHQLVLQNWMLKAL	243	266	3.29e-05	true	false	false
A0A1D5QWP2_MACMU	VELLLLQNAQVHQLVLQNWMLKAL	264	287	3.33e-05	true	false	false
F6S0R9_MACMU	VELLLLQNAQVHQLVLQNWMLKAL	128	151	3.90e-05	true	false	false
H0YCB6_HUMAN	VELLLLQNAQVHQLVLQNWMLKAL	205	228	4.19e-05	true	false	false
F1PT99_CANLF	VEMMLMQNAQLHQILMHSLMLRAL	147	170	4.60e-05	true	false	false
A0A2I3RHB8_PANTR	LELMMLQNAQMHQLLLSRLV	48	67	4.80e-05	true	A0A2I3RHB8_PANTR-51-72	false
A0A3Q2TZV7_CHICK	ELMMIQNSQMHQVVMNSLAVSAL	165	187	6.37e-05	true	false	false
A0A087WQH2_MOUSE	LELMMLQNAQMHQLLLGQLV	48	67	7.05e-05	true	A0A087WQH2_MOUSE-50-72	false
A0A1D5RGP0_MACMU	LELMMLQNAQMHQLLLSRLV	48	67	8.08e-05	true	A0A1D5RGP0_MACMU-51-72	false
PRR29_HUMAN	LELMMLQNAQMHQLLLSRLV	48	67	8.26e-05	true	PRR29_HUMAN-51-72	false
A0A2I3TX85_PANTR	LELMMLQNAQMHQLLLSRLV	48	67	8.46e-05	true	A0A2I3TX85_PANTR-51-72	false
H2RFE9_PANTR	LELMMLQNAQMHQLLLSRLV	48	67	8.70e-05	true	H2RFE9_PANTR-51-72	false
A0A0G2K7K1_RAT	LELMMLQNAQMHQLLLSQLV	48	67	1.10e-04	true	A0A0G2K7K1_RAT-50-67	false
A0A1D5R8Z6_MACMU	LELMMLQNAQMHQLLLSRLV	48	67	1.37e-04	true	A0A1D5R8Z6_MACMU-51-72	false
A0A087WQW1_MOUSE	LELMMLQNAQMHQLLLGQLV	41	60	1.46e-04	true	false	false
F6QHY1_XENTR	VELMMIQNAQMHQVIMNNMT	12	31	1.63e-04	true	false	false
PRR29_MOUSE	LELMMLQNAQMHQLLLGQLV	48	67	1.64e-04	true	false	false
A0A087WPX8_MOUSE	LELMMLQNAQMHQLLLGQLV	48	67	2.29e-04	true	false	false
E2R5E3_CANLF	LELMLLQNAQMHQLLLSSLV	48	67	2.79e-04	true	false	false
J3KRR4_HUMAN	LELMMLQNAQMHQLLLSRLV	41	60	3.56e-04	true	J3KRR4_HUMAN-44-65	false
A0A3Q2U7W2_CHICK-175-195	VEMMLMQNAQMHQIIMQNMML	175	195	0	true	A0A3Q2U7W2_CHICK-175-195	false
C3YL50_BRAFL	VDMMMMQNAQMHQIVMQQMMF	904	924	2.14e-07	true	C3YL50_BRAFL-904-927	false
