## Supplementary Data 2 for "Census of exposed aggregation-prone regions in proteomes": cluster_1135.csv

ID	sequence	start	stop	p-value	conserved	ID_EAR	TM	low_complexity
F7DR39_MACMU-649-672	KSQMYQAEMNQGQSQGAVDQHLQF	649	672	0	true	F7DR39_MACMU-649-672	false
F7DR47_MACMU	KSQMYQAEMNQGQSQGAVDQHLQF	648	671	6.41e-10	true	F7DR47_MACMU-648-671	false
E7EPB1_HUMAN	KSQMYQVEMNQGQSQGTVDQHLQF	630	653	4.69e-09	true	E7EPB1_HUMAN-632-653	false
A0A2I3SXU2_PANTR	KSQMYQVEMNQGQSQGTVDQHLQF	652	675	4.94e-09	true	A0A2I3SXU2_PANTR-654-675	false
A0A2I3RVZ1_PANTR	KSQMYQVEMNQGQSQGTVDQHLQF	651	674	5.01e-09	true	A0A2I3RVZ1_PANTR-653-674	false
H2QPZ5_PANTR	KSQMYQVEMNQGQSQGTVDQHLQF	630	653	5.01e-09	true	H2QPZ5_PANTR-632-653	false
E7EQS8_HUMAN	KSQMYQVEMNQGQSQGTVDQHLQF	651	674	5.05e-09	true	E7EQS8_HUMAN-653-674	false
TET2_HUMAN	KSQMYQVEMNQGQSQGTVDQHLQF	630	653	5.05e-09	true	TET2_HUMAN-632-653	false
E1BD99_BOVIN	RPPRYQVEMNQGQSQGTVDQHLQF	627	650	3.15e-07	true	E1BD99_BOVIN-631-652	false
D4AC33_RAT	KSQMYQVEMNQGPSPGMGDQHLQF	597	620	5.34e-07	true	false	false
E2R146_CANLF	RPQRYHGEMNQGQSQGTVDQQLQF	627	650	3.55e-06	true	E2R146_CANLF-629-650	false
TET2_MOUSE	KAQMYQVQVNQGPSPGMGDQHLQF	590	613	1.17e-05	true	false	false
A0A0G2JF55_MOUSE	KAQMYQVQVNQGPSPGMGDQHLQF	590	613	1.19e-05	true	false	false
E1BD99_BOVIN-631-652	YQVEMNQGQSQGTVDQHLQFQN	631	652	0	true	E1BD99_BOVIN-631-652	false
F7DR39_MACMU	YQAEMNQGQSQGAVDQHLQFQ	653	673	1.94e-07	true	F7DR39_MACMU-649-672	false
