## Supplementary Data 2 for "Census of exposed aggregation-prone regions in proteomes": cluster_1136.csv

ID	sequence	start	stop	p-value	conserved	ID_EAR	TM	low_complexity
A0A2I3S3D7_PANTR-235-253	ALMDSQQASGTIVQIVINN	235	253	0	true	A0A2I3S3D7_PANTR-235-253	false
F6WT21_MACMU	ALMDSQQASGTIVQIVINN	155	173	1.31e-07	true	false	false
A0A2I3TAC0_PANTR	ALMDSQQASGTIVQIVINN	155	173	1.31e-07	true	false	false
A0A3Q1MAI8_BOVIN	ALMDSQQASGTIVQIVINN	227	245	1.31e-07	true	A0A3Q1MAI8_BOVIN-227-245	false
H2QZ03_PANTR	ALMDSQQASGTIVQIVINN	215	233	1.39e-07	true	H2QZ03_PANTR-215-233	false
A0A452Q6Z9_HUMAN	ALMDSQQASGTIVQIVINN	228	246	1.39e-07	true	A0A452Q6Z9_HUMAN-228-246	false
CRDL1_HUMAN	ALMDSQQASGTIVQIVINN	234	252	1.40e-07	true	CRDL1_HUMAN-234-252	false
E2RF76_CANLF	ALMDSQQASGTIVQIVINN	235	253	1.40e-07	true	E2RF76_CANLF-235-253	false
F6W0P3_MACMU	ALMDSQQASGTIVQIVINN	235	253	1.40e-07	true	F6W0P3_MACMU-235-253	false
K7B3D4_PANTR	ALMDSQQASGTIVQIVINN	235	253	1.40e-07	true	K7B3D4_PANTR-235-253	false
F1MAZ4_BOVIN	ALMDSQQASGTIVQIVINN	307	325	1.41e-07	true	F1MAZ4_BOVIN-307-325	false
F1LQZ2_RAT	AVIDSQQASGTIVQIVINN	303	321	9.80e-07	true	false	false
CRDL1_RAT	AVIDSQQASGTIVQIVINN	229	247	9.82e-07	true	false	false
CRDL1_MOUSE	AVIDSQQASGTIVQIVINN	229	247	9.82e-07	true	CRDL1_MOUSE-229-247	false
F7AJ85_ORNAN	ALPDPQQASGTIVQIVINN	281	299	3.95e-06	true	false	false
F6W3K0_XENTR	LSDPQQASGTIVQIVINN	129	146	8.53e-06	true	false	false
F6W3J1_XENTR	LSDPQQASGTIVQIVINN	239	256	8.70e-06	true	false	false
CRDL1_CHICK	LPDPQQASGTIVQIVINN	239	256	1.13e-05	true	false	false
F1ND76_CHICK	LPDPQQASGTIVQIVINN	239	256	1.13e-05	true	false	false
