## Supplementary Data 2 for "Census of exposed aggregation-prone regions in proteomes": cluster_1137.csv

ID	sequence	start	stop	p-value	conserved	ID_EAR	TM	low_complexity
A0A0B4K702_DROME-2775-2791	VDSCLNGFSGADAKYSN	2775	2791	0	true	A0A0B4K702_DROME-2775-2791	false
A0A0B4K7U0_DROME	VDSCLNGFSGADAKYSN	3192	3208	1.87e-07	true	A0A0B4K7U0_DROME-3192-3208	true
A1Z721_DROME	VDSCLNGFSGADAKYSN	702	718	7.23e-07	true	A1Z721_DROME-702-718	true
A1Z719_DROME	VDSCLNGFSGADAKYSN	917	933	7.29e-07	true	A1Z719_DROME-917-933	false
A8DY53_DROME	VDSCLNGFSGADAKYSN	947	963	7.33e-07	true	A8DY53_DROME-947-963	false
G4LU21_DROME	VDSCLNGFSGADAKYSN	880	896	8.50e-07	true	G4LU21_DROME-880-896	true
A0A0B4K7U2_DROME	VDSCLNGFSGADAKYSN	826	842	1.03e-06	true	A0A0B4K7U2_DROME-826-842	true
