## Supplementary Data 2 for "Census of exposed aggregation-prone regions in proteomes": cluster_1139.csv

ID	sequence	start	stop	p-value	conserved	ID_EAR	TM	low_complexity
A0A1D5Q4U4_MACMU-264-280	IFDDVSSGVSQLASKVQ	264	280	0	true	A0A1D5Q4U4_MACMU-264-280	false
E5RHH7_HUMAN	IFDDVSSGVSQLASKVQ	20	36	4.12e-06	true	E5RHH7_HUMAN-20-36	false
A0A1D5Q107_MACMU	IFDDVSSGVSQLASKVQ	207	223	7.33e-06	true	false	false
E5RHT6_HUMAN	IFDDVSSGVSQLASKVQ	219	235	7.71e-06	true	false	false
F8W1U7_HUMAN	IFDDVSSGVSQLASKVQ	190	206	8.20e-06	true	false	false
A0A2I3SX81_PANTR	IFDDVSSGVSQLASKVQ	151	167	8.34e-06	true	A0A2I3SX81_PANTR-151-167	false
F7AMJ0_MACMU	IFDDVSSGVSQLASKVQ	151	167	8.34e-06	true	F7AMJ0_MACMU-151-167	false
E2RHR0_CANLF	IFDDVSSGVSQLASKVQ	264	280	1.02e-05	true	E2RHR0_CANLF-264-280	false
A0A2I3T517_PANTR	IFDDVSSGVSQLASKCQ	261	277	1.67e-05	true	false	false
A0A2I3RW64_PANTR	IFDDVSSGVSQLASKVQ	260	276	1.72e-05	true	A0A2I3RW64_PANTR-260-276	false
F7FNM2_MACMU	IFDDVSSGVSQLASKCQ	264	280	1.84e-05	true	F7FNM2_MACMU-264-280	false
A0A1D5R715_MACMU	IFDDVSSGVSQLASKVQ	265	281	1.97e-05	true	A0A1D5R715_MACMU-265-281	false
K7CBP8_PANTR	IFDDVSSGVSQLASKVQ	264	280	2.52e-05	true	K7CBP8_PANTR-264-280	false
ARFG1_HUMAN	IFDDVSSGVSQLASKVQ	264	280	2.78e-05	true	false	false
Q3S4A4_RAT	IFDDVSSGVSQLASKVQ	274	290	2.98e-05	true	false	false
ARFG1_RAT	IFDDVSSGVSQLASKVQ	264	280	3.26e-05	true	false	false
V9GXM1_MOUSE	IFDDVSSGVSQLASKVQ	274	290	3.52e-05	true	false	false
ARFG1_MOUSE	IFDDVSSGVSQLASKVQ	264	280	3.77e-05	true	ARFG1_MOUSE-264-280	false
F1MI54_BOVIN	IFDDVSSGFSELASKVQ	264	280	6.94e-05	true	false	false
F6WQW1_MONDO	IFDDVSSGVSHLATKVQ	274	290	1.38e-04	true	F6WQW1_MONDO-274-290	false
A0A1D5QWF4_MACMU	IFDDVSSGVSQLASK	275	289	1.41e-04	true	A0A1D5QWF4_MACMU-275-291	false
H2QKS2_PANTR	IFDDVSSGVSQLASK	274	288	1.76e-04	true	H2QKS2_PANTR-274-290	false
F7AMI0_MACMU	IFDDVSSGVSQLASK	274	288	1.97e-04	true	F7AMI0_MACMU-274-290	false
F7DER0_ORNAN	IFDDVSTGVSHLATKVQ	275	291	2.56e-04	true	false	false
A0A3Q1M712_BOVIN	IFDDVSSGFSELASKVQ	253	269	2.60e-04	true	false	false
A0A2I3SPQ2_PANTR	IFDDVSSGVSQLASK	221	235	2.76e-04	true	A0A2I3SPQ2_PANTR-221-237	false
A0A1D5QL84_MACMU	IFDDVSSGVSQLASK	221	235	3.16e-04	true	A0A1D5QL84_MACMU-221-237	false
F8VWH9_HUMAN	IFDDVSSGVSQLASK	200	214	3.31e-04	true	F8VWH9_HUMAN-200-216	false
A0A1D5PT80_CHICK	IFEEVTVGVSQLASKVQ	411	427	4.75e-04	true	false	false
F1N8K3_CHICK	IFEEVTVGVSQLASKVQ	401	417	5.25e-04	true	false	false
F6SQR1_XENTR-231-247	ILDDVTSGVSHLAFKVQ	231	247	0	true	F6SQR1_XENTR-231-247	false
F7C007_XENTR	ILDDVTSGVSHLAFKVQ	251	267	8.91e-07	true	false	false
A0A1D5Q4U4_MACMU	IFDDVSSGVSQLASKVQ	264	280	3.22e-04	true	A0A1D5Q4U4_MACMU-264-280	false
