## Supplementary Data 2 for "Census of exposed aggregation-prone regions in proteomes": cluster_1140.csv

ID	sequence	start	stop	p-value	conserved	ID_EAR	TM	low_complexity
A0A1D5NZZ5_CHICK-745-776	HLNNMQNLQNGGGEQVFSHTAGAAAAAAAAAA	745	776	0	true	A0A1D5NZZ5_CHICK-745-776	false
E1BPV9_BOVIN	HLNNMQNLQNGGGEQVFSHT	759	778	8.28e-08	true	E1BPV9_BOVIN-759-790	false
F1N9R6_CHICK	HLNNMQNLQNGGGEQVFSHT	745	764	9.57e-08	true	F1N9R6_CHICK-745-776	false
A0A2J8K9T3_PANTR	HLNNMQNLQNGGGEQVFSHT	750	769	1.06e-07	true	A0A2J8K9T3_PANTR-750-781	false
ZFHX3_HUMAN	HLNNMQNLQNGGGEQVFSHT	750	769	1.08e-07	true	ZFHX3_HUMAN-750-781	false
F7C7Y5_ORNAN	HLNNMQNLQNGGGEQVFSHT	752	771	1.09e-07	true	F7C7Y5_ORNAN-752-783	false
F7HG12_MACMU	HLNNMQNLQNGGGEQVFSHT	750	769	1.23e-07	true	F7HG12_MACMU-750-781	false
A0A1D5QWX8_MACMU	HLNNMQNLQNGGGEQVFSHT	750	769	1.23e-07	true	A0A1D5QWX8_MACMU-750-781	false
E2RBC5_CANLF	HLNNMQNLQNGGGEQVFSHS	748	767	2.37e-07	true	E2RBC5_CANLF-748-779	false
F1M547_RAT	HLNNMQNLQNGGGEQVFSHS	749	768	2.71e-07	true	false	false
F1M4Q6_RAT	HLNNMQNLQNGGGEQVFSHS	749	768	2.80e-07	true	false	false
ZFHX3_MOUSE	HLNNMQNLQNGGGEQVFSHS	751	770	3.18e-07	true	ZFHX3_MOUSE-751-782	false
E9QMD3_MOUSE	HLNNMQNLQNGGGEQVFSHS	751	770	3.62e-07	true	false	false
F6Y4J1_XENTR	HLNNMQNLQNGGNDQVFSHS	713	732	1.25e-06	true	F6Y4J1_XENTR-714-736	false
D4A3U5_RAT	HLNNVQNLQNGNGEQVFGHSAPA	728	750	1.27e-06	true	D4A3U5_RAT-728-748	false
F6RGC8_MACMU	HLNNVQNLQNGNGEQVFGHSAPA	723	745	1.39e-06	true	F6RGC8_MACMU-723-743	false
H2QZV3_PANTR	HLNNVQNLQNGNGEQVFGHSAPA	723	745	1.39e-06	true	H2QZV3_PANTR-723-743	false
E7EVZ1_HUMAN	HLNNVQNLQNGNGEQVFGHSAPA	723	745	1.40e-06	true	E7EVZ1_HUMAN-723-743	false
ZFHX4_HUMAN	HLNNVQNLQNGNGEQVFGHSAPA	723	745	1.40e-06	true	ZFHX4_HUMAN-723-743	false
E2R4S1_CANLF	HLNNVQNLQNGNGEQVFGHSAPA	723	745	1.86e-06	true	E2R4S1_CANLF-723-743	false
F1MPW8_BOVIN	HLNNVQNLQNGTGEQVFGHSAPA	723	745	1.88e-06	true	F1MPW8_BOVIN-723-743	false
ZFHX4_MOUSE	HLNNVQNLQNGNGEQVFGHSA	721	741	1.94e-06	true	ZFHX4_MOUSE-721-741	false
H3BLK8_MOUSE	HLNNVQNLQNGNGEQVFGHSA	721	741	2.04e-06	true	H3BLK8_MOUSE-721-741	false
E9Q5A7_MOUSE	HLNNVQNLQNGNGEQVFGHSA	721	741	2.04e-06	true	E9Q5A7_MOUSE-721-741	false
A0A1D5P0W7_CHICK	HLNNVQNLQNGNGEQVYGHTA	719	739	2.45e-06	true	A0A1D5P0W7_CHICK-719-739	false
F7BTH3_MONDO	HLNNVQNLQNGNGEPVFGHTAPA	722	744	2.55e-06	true	false	false
A0A3Q2U7X8_CHICK	HLNNVQNLQNGNGEQVYGHTA	719	739	2.57e-06	true	A0A3Q2U7X8_CHICK-719-739	false
ZFHX4_CHICK	HLNNVQNLQNGNGEQVYGHTA	719	739	2.57e-06	true	ZFHX4_CHICK-719-739	false
F7CGR1_XENTR	HLNNVQNLQNGNGEQVYGHTSPA	706	728	2.81e-06	true	F7CGR1_XENTR-707-724	false
E5RI93_HUMAN	HLNNVQNLQNGNGEQVFGHSAPA	723	745	3.69e-06	true	E5RI93_HUMAN-723-743	false
A0A0R4ISP1_DANRE	HLNNMQTLQNGGTIPTGEQVFGHAPGGVVPVSSAS	842	876	1.61e-05	true	false	false
F7G4V9_MONDO	HLNNMQNLQNGGGEQV	698	713	2.36e-05	true	false	false
E7FCF7_DANRE	HLNNVQTLQNGGTEAIYNHT	710	729	2.37e-04	true	E7FCF7_DANRE-711-728	false
F6NXU9_DANRE	HLNNVQTLQNGGTEAIYNHT	710	729	2.41e-04	true	F6NXU9_DANRE-711-728	false
H2V7C2_TAKRU	HLNNMKTLQNGGSIAAAQEQVFGHAPGGVVSVPS	838	871	0.001	true	H2V7C2_TAKRU-838-869	false
F6Y4J1_XENTR-714-736	LNNMQNLQNGGNDQVFSHSNISN	714	736	0	true	F6Y4J1_XENTR-714-736	false
A0A1D5NZZ5_CHICK	LNNMQNLQNGGGEQVFSHT	746	764	1.36e-05	true	A0A1D5NZZ5_CHICK-745-776	false
A0A1D5P0W7_CHICK-719-739	HLNNVQNLQNGNGEQVYGHTA	719	739	0	true	A0A1D5P0W7_CHICK-719-739	false
F7CGR1_XENTR-707-724	LNNVQNLQNGNGEQVYGH	707	724	0	true	F7CGR1_XENTR-707-724	false
E7FCF7_DANRE-711-728	LNNVQTLQNGGTEAIYNH	711	728	0	true	E7FCF7_DANRE-711-728	false
H2RJP5_TAKRU	LNNVQTLQNGGSEAQYNH	850	867	9.71e-06	true	H2RJP5_TAKRU-849-873	false
