## Supplementary Data 2 for "Census of exposed aggregation-prone regions in proteomes": cluster_1141.csv

ID	sequence	start	stop	p-value	conserved	ID_EAR	TM	low_complexity
F1PPX5_CANLF-12-46	YAQLRDNRNGVKNNNESILSLGDTNANQIMLEVSS	12	46	0	true	F1PPX5_CANLF-12-46	false
F1PR72_CANLF	YAQLRDNRNGVKNNNESILSLGDTNANQIMLEVSS	20	54	8.93e-16	true	F1PR72_CANLF-20-54	false
D3YZ59_MOUSE	FGQLRDHREGAKNNNESILRTGDTNANQIMLEVSS	12	46	8.32e-14	true	false	false
MTUS2_MOUSE	FGQLRDHREGAKNNNESILRTGDTNANQIMLEVSS	12	46	5.55e-12	true	false	false
G3N1L4_BOVIN	YSELRDSRNGAKNNNDRVLSLGDANANPIMLEVGS	12	46	7.02e-12	true	false	false
K7DZB7_MONDO	YSQVQDNRNGVKNNNESAPSLGDTNANQITPEVS	12	45	1.86e-11	true	false	false
A0A0G2K4U7_RAT	FSQLRDHREGAKNNNDNILRTGDTNANQIMLEVSA	12	46	4.61e-11	true	A0A0G2K4U7_RAT-22-46	false
A0A1D5QQ13_MACMU	YTQLRDNRNAARNNNESILSLGDTNANQIMLEVSS	22	56	2.30e-09	true	A0A1D5QQ13_MACMU-22-48	false
F7F4A1_MACMU	YTQLRDNRNAARNNNESILSLGDTNANQIMLEVSS	22	56	3.09e-09	true	F7F4A1_MACMU-22-48	false
J3KQA9_HUMAN	YTQLRDNRNAARNNNESILSLGDTNANQIMLEVSS	22	56	5.03e-09	true	J3KQA9_HUMAN-22-48	false
MTUS2_HUMAN	YTQLRDNRNAARNNNESILSLGDTNANQIMLEVSS	12	46	5.19e-09	true	MTUS2_HUMAN-12-38	false
H2Q7D1_PANTR	YTQLRDNRNAARNNNESILSLGDTNANQIMLEVSS	22	56	5.47e-09	true	H2Q7D1_PANTR-22-48	false
F7GDB7_ORNAN	YSPLPDNRNGVKNDRESSARVGDRNANPITTQVT	22	55	2.48e-07	true	false	false
A0A1D5QQ13_MACMU-22-48	YTQLRDNRNAARNNNESILSLGDTNAN	22	48	0	true	A0A1D5QQ13_MACMU-22-48	false
F1PPX5_CANLF	YAQLRDNRNGVKNNNESILSLGDTNAN	12	38	5.60e-10	true	F1PPX5_CANLF-12-46	false
