## Supplementary Data 2 for "Census of exposed aggregation-prone regions in proteomes": cluster_1142.csv

ID	sequence	start	stop	p-value	conserved	ID_EAR	TM	low_complexity
F7BMU3_XENTR-210-234	AAAHSLQHYLSCGGSYQQMQHRSTL	210	234	0	true	F7BMU3_XENTR-210-234	false
F7D6D4_XENTR	AAAHSLQHYLSCGGSYQQMQHRSTL	110	134	5.34e-11	true	F7D6D4_XENTR-110-134	false
PRR12_MOUSE	AHSLQHYLSCGGSYPSMGHRASL	305	327	1.73e-07	true	false	false
A0A3Q1N8T2_BOVIN	LQHYLSCGGSYTSMGHRANL	190	209	6.45e-06	true	A0A3Q1N8T2_BOVIN-187-211	false
F1MSK1_BOVIN	LQHYLSCGGSYTSMGHRANL	311	330	6.48e-06	true	F1MSK1_BOVIN-308-332	false
A0A3Q1ME27_BOVIN	LQHYLSCGGSYTSMGHRANL	311	330	6.78e-06	true	A0A3Q1ME27_BOVIN-308-332	false
PRR12_HUMAN	LQHYLSCGGSYPSMGHRANL	310	329	6.84e-06	true	false	false
H2QGV7_PANTR	LQHYLSCGGSYPSMGHRANL	310	329	6.84e-06	true	false	false
F1P7G6_CANLF	LQHYLSCGGSYPSMGHRANL	310	329	6.84e-06	true	false	false
A0A1D5R9C1_MACMU	LQHYLSCGGSYPSMGHRANL	305	324	6.89e-06	true	false	false
A0A3B5K577_TAKRU	HSLQHYLSCGGAGYQQIATHHR	322	343	9.68e-05	true	A0A3B5K577_TAKRU-321-341	false
X1WDQ3_DANRE	STPHPLQHYLSCGASGYQQIPH	314	335	1.02e-04	true	X1WDQ3_DANRE-320-333	false
A0A0R4IRJ4_DANRE	STPHPLQHYLSCGVSGYQQATH	320	341	5.16e-04	true	A0A0R4IRJ4_DANRE-326-339	false
