## Supplementary Data 2 for "Census of exposed aggregation-prone regions in proteomes": cluster_1143.csv

ID	sequence	start	stop	p-value	conserved	ID_EAR	TM	low_complexity
A0A2I3TS46_PANTR-189-206	QEAIALHGLSGAMAGISM	189	206	0	true	A0A2I3TS46_PANTR-189-206	false
F7C102_MACMU	QEATALHGLSGAMAGISM	189	206	2.92e-06	true	F7C102_MACMU-189-206	false
A0A0R4I9A2_DANRE	REAIALHGLSGAMASISM	179	196	4.69e-06	true	A0A0R4I9A2_DANRE-182-194	false
CP072_DANRE	REAIALHGLSGAMASISM	179	196	5.55e-06	true	CP072_DANRE-182-194	false
K7EAS3_ORNAN	REAIALHGLSGAMASISV	94	111	7.36e-06	true	K7EAS3_ORNAN-97-109	false
F1PXS5_CANLF	REAIALHGLSGAMASISV	160	177	1.01e-05	true	F1PXS5_CANLF-163-175	false
CP072_XENTR	REAIALHGLSGAMASISV	178	195	1.07e-05	true	false	false
H2THN4_TAKRU	REAIALHGLSGAMASISV	179	196	1.08e-05	true	H2THN4_TAKRU-182-194	false
E1BV25_CHICK	REAIALHGLSGAMASISV	186	203	1.09e-05	true	E1BV25_CHICK-189-201	false
F6YKN0_MONDO	REAIALHGLSGAMASISV	187	204	1.09e-05	true	F6YKN0_MONDO-190-202	false
D3ZK25_RAT	REAIALHGLSGAMASISV	188	205	1.10e-05	true	D3ZK25_RAT-191-203	false
CP072_MOUSE	REAIALHGLSGAMASISV	188	205	1.10e-05	true	CP072_MOUSE-191-203	false
K7DPW2_PANTR	REAIALHGLSGAMASISV	188	205	1.10e-05	true	K7DPW2_PANTR-191-203	false
F6TRG6_MACMU	REAIALHGLSGAMASISV	188	205	1.10e-05	true	F6TRG6_MACMU-191-203	false
E1BBC3_BOVIN	REAIALHGLSGAMASISV	188	205	1.10e-05	true	E1BBC3_BOVIN-191-203	false
CP072_HUMAN	REAIALHGLSGAMASISV	188	205	1.10e-05	true	CP072_HUMAN-191-203	false
A0A3B5K4Z3_TAKRU	REAIALHGLSGAMASISV	179	196	1.13e-05	true	false	false
F1LW04_RAT	EAIALHGLSGAMASISM	187	203	1.13e-05	true	F1LW04_RAT-189-201	false
F1Q4T4_DANRE	EAIALHGLSGAMASISV	179	195	1.93e-05	true	false	false
G5E5H5_BOVIN	EAIALHGLSGAMASISV	191	207	5.14e-05	true	G5E5H5_BOVIN-193-205	false
H2U7C7_TAKRU	REAIALQGLSGAMASISV	174	191	7.46e-05	true	H2U7C7_TAKRU-177-191	false
E2R808_CANLF	HEAIAVHGLSGAMASISV	189	206	1.22e-04	true	E2R808_CANLF-192-204	false
F7A410_CIOIN	REAVSMNGLNGAMAGIS	175	191	2.31e-04	true	F7A410_CIOIN-178-190	false
A0A0R4I9A2_DANRE-182-194	IALHGLSGAMASI	182	194	0	true	A0A0R4I9A2_DANRE-182-194	false
A0A2I3TS46_PANTR	IALHGLSGAMAGI	192	204	6.26e-04	true	A0A2I3TS46_PANTR-189-206	false
