## Supplementary Data 2 for "Census of exposed aggregation-prone regions in proteomes": cluster_1144.csv

ID	sequence	start	stop	p-value	conserved	ID_EAR	TM	low_complexity
K7ENS0_HUMAN-119-141	VFQGKNSQLQEQGNSLGQVWAGI	119	141	0	true	K7ENS0_HUMAN-119-141	false
K7ERI5_HUMAN	VFQGKNSQLQEQGNSLGQVWAGI	124	146	1.46e-10	true	K7ERI5_HUMAN-124-146	false
K7EN57_HUMAN	VFQGKNSQLQEQGNSLGQVWAGI	58	80	2.13e-10	true	K7EN57_HUMAN-58-77	false
ZN112_HUMAN	VFQGKNSQLQEQGNSLGQVWAGI	125	147	5.26e-10	true	ZN112_HUMAN-125-144	false
H2R0X8_PANTR	VFQGKNSQLQEQGNSLGQVWAGI	125	147	6.22e-10	true	H2R0X8_PANTR-125-144	false
A0A1D5R8X4_MACMU	VFQGKNSQLQEQGDSLCQVWAGI	124	146	1.76e-09	true	A0A1D5R8X4_MACMU-122-143	false
F6Q771_MACMU	VFQGKNSQLQEQGDSLCQVWAGI	125	147	9.71e-09	true	F6Q771_MACMU-123-144	false
A0A3Q1MC21_BOVIN	FQENISQLQKQGDSPCQVWAGI	57	78	1.02e-04	true	false	false
F1MDI6_BOVIN	FQENISQLQKQGDSPCQVWAGI	127	148	1.03e-04	true	false	false
K7EN46_HUMAN	LQGKRSKLLKQGDSPCQVWTG	126	146	6.83e-04	true	false	false
H2R0X8_PANTR-125-144	VFQGKNSQLQEQGNSLGQVW	125	144	0	true	H2R0X8_PANTR-125-144	false
K7ENS0_HUMAN	VFQGKNSQLQEQGNSLGQVW	119	138	4.85e-09	true	K7ENS0_HUMAN-119-141	false
