## Supplementary Data 2 for "Census of exposed aggregation-prone regions in proteomes": cluster_1145.csv

ID	sequence	start	stop	p-value	conserved	ID_EAR	TM	low_complexity
E9PRB3_HUMAN-7-40	ARAKASIQAASAESSGQKCVFSGLQSFAANGIQA	7	40	0	true	E9PRB3_HUMAN-7-40	false
TDIF2_HUMAN	ARAKASIQAASAESSGQKSFAANGIQA	7	33	5.45e-07	true	TDIF2_HUMAN-11-33	false
H2PZF3_PANTR	ARAKASIQAASAESSGQKSFAANGIQA	7	33	5.45e-07	true	H2PZF3_PANTR-11-33	false
J3KP30_HUMAN	ARAKASIQAASAESSGQKSFAANGIQA	7	33	1.40e-06	true	J3KP30_HUMAN-11-33	false
A0A2I3TNG1_PANTR	ARAKASIQAASAESSGQKSFAANGIQA	7	33	1.40e-06	true	A0A2I3TNG1_PANTR-11-33	false
F7H033_MACMU	ARAKASIQAASAESSGQKSSAANGIQA	7	33	3.73e-06	true	F7H033_MACMU-12-33	false
A0A1D5RHY2_MACMU	ARAKASIQAASAESSGQKSSAANGIQA	7	33	8.37e-06	true	A0A1D5RHY2_MACMU-12-33	false
A0A1D5Q3I4_MACMU	ARAKASIQAASAESSGQKSSAANGIQA	7	33	1.26e-05	true	A0A1D5Q3I4_MACMU-12-33	false
A0A2I3TNG1_PANTR-11-33	ASIQAASAESSGQKSFAANGIQA	11	33	0	true	A0A2I3TNG1_PANTR-11-33	false
E9PRB3_HUMAN	ASIQAASAESSGQKCVFSGLQSFAANGIQA	11	40	6.62e-07	true	E9PRB3_HUMAN-7-40	false
