## Supplementary Data 2 for "Census of exposed aggregation-prone regions in proteomes": cluster_1146.csv

ID	sequence	start	stop	p-value	conserved	ID_EAR	TM	low_complexity
A0A2I3S8N8_PANTR-535-557	LMLALSQSDPTFGKKSFEQTLTV	535	557	0	true	A0A2I3S8N8_PANTR-535-557	false
H2QRS1_PANTR	LMLALSQSDPTFGKKSFEQTLTV	510	532	2.42e-09	true	H2QRS1_PANTR-510-532	false
PRGC2_HUMAN	LMLALSQSDPTFGKKSFEQTLTV	574	596	2.43e-09	true	PRGC2_HUMAN-574-596	false
A0A2I3SLS6_PANTR	LMLALSQSDPTFGKKSFEQTLTV	574	596	2.48e-09	true	A0A2I3SLS6_PANTR-574-596	false
H0Y713_HUMAN	LMLALSQSDPTFGKKSFEQTLTV	261	283	2.72e-09	true	H0Y713_HUMAN-261-283	false
F6SU14_MACMU	LMLTLSQSDPTFGKKSFEQTLTV	574	596	9.24e-09	true	F6SU14_MACMU-574-596	false
F6SU08_MACMU	LMLTLSQSDPTFGKKSFEQTLTV	535	557	9.25e-09	true	F6SU08_MACMU-535-557	false
F1PUV7_CANLF	LMLALSQSDTPFGRKSFEQTLTV	585	607	2.11e-07	true	false	false
F7FER8_ORNAN	LTLALSQNDPSFGKKSFEQVLTV	481	503	2.46e-07	true	F7FER8_ORNAN-481-503	false
E1BG53_BOVIN	LMLALSQSPTGDPPFGKKSFEQTLAV	577	602	4.19e-07	true	false	false
A0A3Q1NBQ2_BOVIN	LMLALSQSPTGDPPFGKKSFEQTLAV	606	631	4.42e-07	true	false	false
PRGC2_RAT	LMLALSQSDPLGKKSFEESLTV	565	586	1.19e-06	true	false	false
PRGC2_MOUSE	LMLALSQSDSLGKKSFEESLTV	567	588	4.34e-06	true	false	false
F6VCD4_MONDO	LALSHNDPSLGKRNFDQVLTV	589	609	5.70e-05	true	false	false
