## Supplementary Data 2 for "Census of exposed aggregation-prone regions in proteomes": cluster_1147.csv

ID	sequence	start	stop	p-value	conserved	ID_EAR	TM	low_complexity
D3ZVI2_RAT-913-956	QNFIYSCNTEVTGGKAKQELSNKLETSNVVLSGVVSAQSNGTCI	913	956	0	true	D3ZVI2_RAT-913-956	false
TASO2_MOUSE	QNFIYSCNTEVTGGKTKQELSNKLETSNVVLSGVVSAQSHGTCI	907	950	1.68e-19	true	TASO2_MOUSE-907-932	false
A0A1Y7VLA4_MOUSE	KVTGGKTKQELSNKLETSNVVLSGVVSAQSHGTCI	235	269	2.55e-13	true	false	false
F1P8L4_CANLF	QNFIYSCKNEVIGEKAKPDSSDKVETSNLVFSSIGSTQTNGLSV	1170	1213	3.86e-10	true	F1P8L4_CANLF-1193-1213	false
TASO2_HUMAN	QNFICSYNNEVTGEEAKQESLETSNLVLSGIGSTQTNGPSV	910	950	5.93e-09	true	TASO2_HUMAN-934-946	false
A0A2R8YH03_HUMAN	QNFICSYNNEVTGEEAKQESLETSNLVLSGIGSTQTNGPSV	1125	1165	6.44e-09	true	A0A2R8YH03_HUMAN-1149-1161	false
A0A3Q1MSM3_BOVIN	QNFICSYNNEIIRGKAEQESSGKLETSNLVLPCIGNTQANGPSI	1237	1280	1.59e-08	true	false	false
A0A3Q1LHI4_BOVIN	QNFICSYNNEIIRGKAEQESSGKLETSNLVLPCIGNTQANGPSI	1205	1248	1.62e-08	true	false	false
F1MBU6_BOVIN	QNFICSYNNEIIRGKAEQESSGKLETSNLVLPCIGNTQANGPSI	1142	1185	1.62e-08	true	false	false
A0A3Q1MJC3_BOVIN	QNFICSYNNEIIRGKAEQESSGKLETSNLVLPCIGNTQANGPSI	1061	1104	1.62e-08	true	false	false
A0A2I3TL51_PANTR	QNFICSYNNEVIGEEAKQESLETSNLVLSGIGSTQTNGPSV	902	942	2.23e-08	true	A0A2I3TL51_PANTR-926-938	false
K7DJI9_PANTR	QNFICSYNNEVIGEEAKQESLETSNLVLSGIGSTQTNGPSV	910	950	2.39e-08	true	K7DJI9_PANTR-934-946	false
F6XQS6_MACMU	QDFVCSYNNEPFQVIGEEAKQESLDKLETSNLALSGVGSTRTNGPSV	902	948	3.16e-07	true	false	false
