## Supplementary Data 2 for "Census of exposed aggregation-prone regions in proteomes": cluster_1148.csv

ID	sequence	start	stop	p-value	conserved	ID_EAR	TM	low_complexity
F1PG45_CANLF-286-315	DSSTMNVCNAALVIGSVNWSNVTCQATQKK	286	315	0	true	F1PG45_CANLF-286-315	false
J9NTF7_CANLF	DSSTMNVESSICTGSVNWSNVTCQATQKK	289	317	6.50e-09	true	false	false
J9PAZ8_CANLF	DSSTMNHVESSICTGSVNWSNVTCQATQKK	293	322	1.10e-08	true	J9PAZ8_CANLF-296-317	false
H0YKY4_HUMAN	DSGTMNHVESSMCAGGVNWSNVTCQATQKK	210	239	2.87e-08	true	false	false
F7G402_MACMU	DSGTMNHVESSMCAGGVNWSNVTCQATQKK	293	322	3.44e-08	true	F7G402_MACMU-296-319	false
SBP2L_HUMAN	DSGTMNHVESSMCAGGVNWSNVTCQATQKK	293	322	3.44e-08	true	SBP2L_HUMAN-296-319	false
H2R8E4_PANTR	DSGTMNHVESSMCAGGVNWSNVTCQATQKK	293	322	3.44e-08	true	H2R8E4_PANTR-296-319	false
K7BM63_PANTR	DSGTMNHVESSMCAGGVNWSNVTCQATQKK	293	322	3.55e-08	true	K7BM63_PANTR-296-319	false
F7A7G6_MACMU	DSGTMNHVESSMCAGGVNWSNVTCQATQKK	293	322	3.63e-08	true	F7A7G6_MACMU-296-319	false
J3KPI1_HUMAN	DSGTMNHVESSMCAGGVNWSNVTCQATQKK	55	84	7.50e-08	true	J3KPI1_HUMAN-58-81	false
G3MZR3_BOVIN	DAGSVSHVDSSICAGGVNWSNVTCQATQKK	294	323	2.50e-06	true	false	false
A2AQE2_MOUSE	SGTMNRLESSGCSGGVNWPKVTCQATQKR	293	321	1.95e-05	true	A2AQE2_MOUSE-297-310	false
SBP2L_MOUSE	SGTMNRLESSGCSGGVNWPKVTCQATQKR	293	321	1.95e-05	true	SBP2L_MOUSE-297-310	false
F7B970_MONDO	DSGSINLMEPSICSGGASWSNVTSQATQKK	305	334	3.75e-05	true	false	false
D4A7V0_RAT	SGTISHSESSGCTGGVNWPKVTCQATQKR	293	321	1.41e-04	true	false	false
A0A1D5P3C8_CHICK	DSCAMNVVEPSINATGVSWTNVNSQATQKK	215	244	2.54e-04	true	false	false
A2AQE2_MOUSE-297-310	NRLESSGCSGGVNW	297	310	0	true	A2AQE2_MOUSE-297-310	false
F7A7G6_MACMU-296-319	TMNHVESSMCAGGVNWSNVTCQAT	296	319	0	true	F7A7G6_MACMU-296-319	false
F1PG45_CANLF	TMNVCNAALVIGSVNWSNVTCQAT	289	312	1.05e-05	true	F1PG45_CANLF-286-315	false
GLT11_CAEEL	TMKYVESPVCTGGVNWA	291	307	1.92e-04	true	false	true
