## Supplementary Data 2 for "Census of exposed aggregation-prone regions in proteomes": cluster_1149.csv

ID	sequence	start	stop	p-value	conserved	ID_EAR	TM	low_complexity
A0A3Q1MQ95_BOVIN-514-541	FSGSQTYLQSFPNLTAGGLLTGHQKQQQ	514	541	0	true	A0A3Q1MQ95_BOVIN-514-541	false
F1N2C2_BOVIN	FSGSQTYLQSFPNLTAGGLLTGHQKQQQ	514	541	4.13e-12	true	F1N2C2_BOVIN-514-541	false
F1PYN6_CANLF	FSGSQAYLQSFPNLTVGSLLTGHHKQQQ	397	424	4.73e-10	true	false	false
H2PZ65_PANTR	FSGSQPYLQSFPNLAAGSLLVGHHKQQQ	509	536	1.31e-09	true	H2PZ65_PANTR-521-538	false
RAVR2_HUMAN	FSGSQPYLQSFPNLAAGSLLVGHHKQQQ	522	549	1.31e-09	true	RAVR2_HUMAN-534-551	false
A0A2I3TK33_PANTR	FSGSQPYLQSFPNLAAGSLLVGHHKQQQ	509	536	1.33e-09	true	A0A2I3TK33_PANTR-521-538	false
A0A1D5QPS9_MACMU	FSGSQPYLQSFPNLAAGSLLAGHHKQQQ	513	540	1.49e-09	true	A0A1D5QPS9_MACMU-525-542	false
F6YLZ0_MACMU	FSGSQPYLQSFPNLAAGSLLAGHHKQQQ	449	476	1.52e-09	true	F6YLZ0_MACMU-461-478	false
RAVR2_MOUSE	FSGSQHYLQTFPGLPAGGPLTGNQKTPQ	509	536	4.25e-07	true	false	false
A0A1D5P0I3_CHICK	VSGSQPYHQSVTNIGAGALRAGHAKQQ	584	610	8.98e-05	true	A0A1D5P0I3_CHICK-590-615	false
A0A1D5QPS9_MACMU-525-542	NLAAGSLLAGHHKQQQSQ	525	542	0	true	A0A1D5QPS9_MACMU-525-542	false
A0A3Q1MQ95_BOVIN	NLTAGGLLTGHQKQQQSQ	526	543	9.52e-05	true	A0A3Q1MQ95_BOVIN-514-541	false
A0A1D5P0I3_CHICK-590-615	YHQSVTNIGAGALRAGHAKQQNQLNQ	590	615	0	true	A0A1D5P0I3_CHICK-590-615	false
