## Supplementary Data 2 for "Census of exposed aggregation-prone regions in proteomes": cluster_1150.csv

ID	sequence	start	stop	p-value	conserved	ID_EAR	TM	low_complexity
A0A1D5RI56_MACMU-346-366	STKEFSIKGVQGSMQKQGDTL	346	366	0	true	A0A1D5RI56_MACMU-346-366	false
F6TAU8_MACMU	STKEFSIKGVQGSMQKQGDTL	425	445	1.29e-08	true	F6TAU8_MACMU-425-445	true
F7C1I7_MACMU	STKEFSIKGVQGSMQKQGDTL	407	427	1.32e-08	true	F7C1I7_MACMU-407-427	true
A0A2I3RFS0_PANTR	STKEFSIKGVQGNMQKQDDTL	427	447	1.34e-07	true	A0A2I3RFS0_PANTR-427-447	true
H2Q3Y4_PANTR	STKEFSIKGVQGNMQKQDDTL	408	428	1.37e-07	true	H2Q3Y4_PANTR-408-428	true
RTN3_HUMAN	STKEFSIKGVQGNMQKQDDTL	427	447	1.40e-07	true	RTN3_HUMAN-427-447	true
F1PVP5_CANLF	STKEISIKGVGGNVQKQDNTL	426	446	6.03e-05	true	false	true
