## Supplementary Data 2 for "Census of exposed aggregation-prone regions in proteomes": cluster_1151.csv

ID	sequence	start	stop	p-value	conserved	ID_EAR	TM	low_complexity
E1C1N1_CHICK-23-41	VADGYGYGTSRGSYYTKTQ	23	41	0	true	E1C1N1_CHICK-23-41	false
A0A2J8KHS3_PANTR	LADNYNYGTTSRSSYYSKFQ	74	93	4.34e-04	true	A0A2J8KHS3_PANTR-74-93	false
F6ZE57_MACMU	LADNYNYGTTSRSSYYSKFQ	74	93	4.37e-04	true	F6ZE57_MACMU-74-93	false
PKP1_HUMAN	LADNYNYGTTSRSSYYSKFQ	74	93	4.37e-04	true	PKP1_HUMAN-74-93	false
F6ZE38_MACMU	LADNYNYGTTSRSSYYSKFQ	74	93	4.48e-04	true	F6ZE38_MACMU-74-93	false
A0A2I3SMB6_PANTR	LADNYNYGTTSRSSYYSKFQ	74	93	4.48e-04	true	A0A2I3SMB6_PANTR-74-93	false
