## Supplementary Data 2 for "Census of exposed aggregation-prone regions in proteomes": cluster_1152.csv

ID	sequence	start	stop	p-value	conserved	ID_EAR	TM	low_complexity
A0A1D5QJM6_MACMU-490-502	MIFSTGPYSTNSI	490	502	0	true	A0A1D5QJM6_MACMU-490-502	false
A0A3Q1MH77_BOVIN	MIFSTGPYSTNSI	630	642	1.55e-04	true	A0A3Q1MH77_BOVIN-630-642	false
A0A3Q1MYA7_BOVIN	MIFSTGPYSTNSI	630	642	1.55e-04	true	A0A3Q1MYA7_BOVIN-630-642	false
A0A3Q1M148_BOVIN	MIFSTGPYSTNSI	630	642	1.55e-04	true	A0A3Q1M148_BOVIN-630-642	false
A0A2I3TN37_PANTR	MIFSTGPYSTNSI	516	528	1.55e-04	true	A0A2I3TN37_PANTR-516-528	false
CUX1_HUMAN	MIFSTGPYSTNSI	505	517	1.55e-04	true	CUX1_HUMAN-505-517	false
H2QV57_PANTR	MIFSTGPYSTNSI	505	517	1.55e-04	true	H2QV57_PANTR-505-517	false
F1PM17_CANLF	MIFSTGPYSTNSI	499	511	1.55e-04	true	F1PM17_CANLF-499-511	false
A0A2I3SXG2_PANTR	MIFSTGPYSTNSI	505	517	1.55e-04	true	A0A2I3SXG2_PANTR-505-517	false
A0A2R8Y852_HUMAN	MIFSTGPYSTNSI	516	528	1.55e-04	true	A0A2R8Y852_HUMAN-516-528	false
A0A2I3S291_PANTR	MIFSTGPYSTNSI	505	517	1.55e-04	true	A0A2I3S291_PANTR-505-517	false
F7HE12_MACMU	MIFSTGPYSTNSI	505	517	1.56e-04	true	F7HE12_MACMU-505-517	false
F1N693_BOVIN	MIFSTGPYSTNSI	516	528	1.69e-04	true	F1N693_BOVIN-516-528	false
A0A3Q1M822_BOVIN	MIFSTGPYSTNSI	514	526	1.69e-04	true	A0A3Q1M822_BOVIN-514-526	false
F7E6B9_MACMU	MIFSTGPYSTNSI	478	490	1.89e-04	true	F7E6B9_MACMU-478-490	false
F7E6E6_MACMU	MIFSTGPYSTNSI	478	490	1.91e-04	true	F7E6E6_MACMU-478-490	false
H3BJQ9_MOUSE	IFSTGPYSTNSI	506	517	7.84e-04	true	false	false
CUX1_MOUSE	IFSTGPYSTNSI	504	515	7.96e-04	true	false	false
H3BK24_MOUSE	IFSTGPYSTNSI	515	526	8.08e-04	true	false	false
