## Supplementary Data 2 for "Census of exposed aggregation-prone regions in proteomes": cluster_1153.csv

ID	sequence	start	stop	p-value	conserved	ID_EAR	TM	low_complexity
A0A0R4IBW6_DANRE-1418-1446	AADSGRGSWTSCSSGSHDNIQTMQQGRSW	1418	1446	0	true	A0A0R4IBW6_DANRE-1418-1446	false
A0A2R8QNK8_DANRE	AADSGRGSWTSCSSGSHDNIQTMQQGRSW	1382	1410	2.18e-13	true	A0A2R8QNK8_DANRE-1382-1410	false
A0A2R8QLQ3_DANRE	AADSGRGSWTSCSSGSHDNIQTMQQGRSW	1391	1419	2.68e-13	true	A0A2R8QLQ3_DANRE-1391-1419	false
E7F5Z0_DANRE	AADSGRGSWTSCSSGSHDNIQTMQQGRSW	1362	1390	2.82e-13	true	E7F5Z0_DANRE-1362-1390	false
A0A2R8QKP7_DANRE	AADSGRGSWTSCSSGSHDNIQTMQQGRSW	1403	1431	2.86e-13	true	A0A2R8QKP7_DANRE-1403-1431	false
H2SBU5_TAKRU	AADSGRGSWTSCSSGSHDNIQTMQQGRSW	1375	1403	2.93e-13	true	H2SBU5_TAKRU-1375-1403	false
A0A2R8QAD7_DANRE	AADSGRGSWTSCSSGSHDNIQTMQQGRSW	1403	1431	2.94e-13	true	A0A2R8QAD7_DANRE-1403-1431	false
H2SBU6_TAKRU	AADSGRGSWTSCSSGSHDNIQTMQQGRSW	1339	1367	2.98e-13	true	H2SBU6_TAKRU-1339-1367	false
H2SBU4_TAKRU	AADSGRGSWTSCSSGSHDNIQTMQQGRSW	1383	1411	3.09e-13	true	H2SBU4_TAKRU-1383-1411	false
H2SBU7_TAKRU	AADSGRGSWTSCSSGSHDNIQTMQQGRSW	1205	1233	3.10e-13	true	H2SBU7_TAKRU-1205-1233	false
A0A2R8Q5M4_DANRE	AADSGRGSWTSCSSGSHDNIQTMQQGRSW	1242	1270	3.95e-13	true	A0A2R8Q5M4_DANRE-1242-1270	false
A0A2R8PYV4_DANRE	AADSGRGSWTSCSSGSHDNIQTMQQGRSW	1232	1260	4.42e-13	true	A0A2R8PYV4_DANRE-1232-1260	false
A0A3Q1LWT3_BOVIN	AADSGRGSWTSCSSGSHDNIQTIQHQRSW	1391	1419	7.49e-12	true	false	false
A0A3Q1N0F9_BOVIN	AADSGRGSWTSCSSGSHDNIQTIQHQRSW	1393	1421	8.08e-12	true	false	false
A0A3Q1LLB4_BOVIN	AADSGRGSWTSCSSGSHDNIQTIQHQRSW	1399	1427	8.27e-12	true	false	false
A0A0A6YWG7_MOUSE	AADSGRGSWTSCSSGSHDNIQTIQHQRSW	1388	1416	9.99e-12	true	false	false
RPGF2_BOVIN	AADSGRGSWTSCSSGSHDNIQTIQHQRSW	1238	1266	1.03e-11	true	false	false
A0A3Q1LUK5_BOVIN	AADSGRGSWTSCSSGSHDNIQTIQHQRSW	1236	1264	1.03e-11	true	false	false
A0A3Q1M3K0_BOVIN	AADSGRGSWTSCSSGSHDNIQTIQHQRSW	1295	1323	1.03e-11	true	false	false
A0A0G2JU11_RAT	AADSGRGSWTSCSSGSHDNIQTIQHQRSW	1401	1429	1.08e-11	true	false	false
E1BVM2_CHICK	AADSGRGSWTSCSSGSHDNIQTIQHQRSW	1386	1414	1.08e-11	true	false	false
A0A1D5PCS3_CHICK	AADSGRGSWTSCSSGSHDNIQTIQHQRSW	1337	1365	1.23e-11	true	false	false
A0A1D5PDU5_CHICK	AADSGRGSWTSCSSGSHDNIQTIQHQRSW	1394	1422	1.26e-11	true	false	false
A0A1D5PUV2_CHICK	AADSGRGSWTSCSSGSHDNIQTIQHQRSW	1388	1416	1.26e-11	true	false	false
RPGF2_MOUSE	AADSGRGSWTSCSSGSHDNIQTIQHQRSW	1240	1268	1.27e-11	true	false	false
E9QNQ4_MOUSE	AADSGRGSWTSCSSGSHDNIQTIQHQRSW	1238	1266	1.30e-11	true	false	false
RPGF2_CANLF	AADSGRGSWTSCSSGSHDNIQTIQHQRSW	1240	1268	1.32e-11	true	false	false
A0A2I3SRC8_PANTR	AADSGRGSWTSCSSGSHDNIQTIQHQRSW	1396	1424	1.43e-11	true	false	false
RPGF2_RAT	AADSGRGSWTSCSSGSHDNIQTIQHQRSW	1240	1268	1.43e-11	true	false	false
A0A0A0MP77_RAT	AADSGRGSWTSCSSGSHDNIQTIQHQRSW	1038	1066	1.44e-11	true	false	false
H2QQD2_PANTR	AADSGRGSWTSCSSGSHDNIQTIQHQRSW	1402	1430	1.46e-11	true	false	false
A0A1D5Q7Y4_MACMU	AADSGRGSWTSCSSGSHDNIQTIQHQRSW	1374	1402	1.59e-11	true	false	false
F7BXG1_ORNAN	AADSGRGSWTSCSSGSHDNIQTIQHQRSW	1386	1414	1.61e-11	true	false	false
A0A1D5PBL4_CHICK	AADSGRGSWTSCSSGSHDNIQTIQHQRSW	1233	1261	1.61e-11	true	false	false
A0A2I3SQG1_PANTR	AADSGRGSWTSCSSGSHDNIQTIQHQRSW	1443	1471	1.78e-11	true	false	false
A0A2R8YGD3_HUMAN	AADSGRGSWTSCSSGSHDNIQTIQHQRSW	1421	1449	1.78e-11	true	false	false
A0A1D5Q4X6_MACMU	AADSGRGSWTSCSSGSHDNIQTIQHQRSW	1443	1471	1.86e-11	true	false	false
A0A2R8Y661_HUMAN	AADSGRGSWTSCSSGSHDNIQTIQHQRSW	1301	1329	1.86e-11	true	false	false
RPGF2_HUMAN	AADSGRGSWTSCSSGSHDNIQTIQHQRSW	1241	1269	1.86e-11	true	false	false
A0A2I3T4W5_PANTR	AADSGRGSWTSCSSGSHDNIQTIQHQRSW	1241	1269	1.86e-11	true	false	false
F7CHR7_MACMU	AADSGRGSWTSCSSGSHDNIQTIQHQRSW	1241	1269	2.06e-11	true	false	false
A0A2I3S9Z8_PANTR	AADSGRGSWTSCSSGSHDNIQTIQHQRSW	1239	1267	2.19e-11	true	false	false
A0A1D5R2S2_MACMU	AADSGRGSWTSCSSGSHDNIQTIQHQRSW	1229	1257	2.19e-11	true	false	false
F6UV14_XENTR	AADSGRGSWTSCSSGSHDNIQTIPHQRSW	1367	1395	5.30e-11	true	false	false
F6UV40_XENTR	AADSGRGSWTSCSSGSHDNIQTIPHQRSW	1364	1392	5.58e-11	true	false	false
F6XP76_MONDO	AADSGRGSWTSCSSGSHDNIQTIPHQRSW	1444	1472	8.92e-11	true	false	false
H0YAJ8_HUMAN	AADSGRGSWTSCSSGSHDNIQTIQHQRSW	176	204	9.88e-11	true	false	false
E9QI83_DANRE	AADSGRGSWTSCSSGSHDNIQSIPQRVGYYDSRSW	1295	1329	2.32e-09	true	false	false
A0A2R8Q4T5_DANRE	AADSGRGSWTSCSSGSHDNIQSIPQRVGYYDSRSW	1102	1136	2.42e-09	true	false	false
F1QPF1_DANRE	AADSGRGSWTSCSSGSHDNIQSIPQRVGYYDSRSW	1110	1144	2.67e-09	true	false	false
E9QJ00_DANRE	AADSGRGSWTSCSSGSHDNIQSIPQRVGYYDSRSW	1148	1182	3.06e-09	true	false	false
B2RUJ6_MOUSE	AADSGRGSWTSCSSSSHDNFQSLQNQKSW	1362	1390	2.12e-04	true	false	false
Q5NCJ0_MOUSE	AADSGRGSWTSCSSSSHDNFQSLQNQKSW	1357	1385	2.22e-04	true	false	false
Q5NCJ1_MOUSE	AADSGRGSWTSCSSSSHDNFQSLQNQKSW	1365	1393	2.28e-04	true	false	false
D3ZTL8_RAT	AADSGRGSWTSCSSSSHDNFQSLQNQKSW	1357	1385	2.30e-04	true	false	false
F7E268_ORNAN	AADSGRGSWTSCSSSSHDNFQNLQNQKSW	1367	1395	3.93e-04	true	false	false
