## Supplementary Data 2 for "Census of exposed aggregation-prone regions in proteomes": cluster_1154.csv

ID	sequence	start	stop	p-value	conserved	ID_EAR	TM	low_complexity
A0A087WY68_HUMAN-678-690	YTAQSTPGSANIL	678	690	0	true	A0A087WY68_HUMAN-678-690	false
H0Y3Q0_HUMAN	YTAQSTPGSANIL	506	518	1.48e-04	true	H0Y3Q0_HUMAN-506-518	false
PCSK6_HUMAN	YTAQSTPGSANIL	678	690	1.54e-04	true	PCSK6_HUMAN-678-690	false
H2R439_PANTR	YTAQSTPGSANIL	677	689	1.68e-04	true	H2R439_PANTR-677-689	false
H0YMW5_HUMAN	YTAQSTPGSANIL	81	93	3.85e-04	true	H0YMW5_HUMAN-81-93	false
F7H767_MACMU	YTAHSTPGSANIL	663	675	3.93e-04	true	F7H767_MACMU-663-675	false
A0A1D5REG0_MACMU	YTAHSTPGSANIL	81	93	4.37e-04	true	false	false
F7H765_MACMU	YTAHSTPGSANIL	506	518	4.55e-04	true	F7H765_MACMU-506-518	false
A0A1D5QA91_MACMU	YTAHSTPGSANIL	548	560	6.37e-04	true	A0A1D5QA91_MACMU-548-560	false
