## Supplementary Data 2 for "Census of exposed aggregation-prone regions in proteomes": cluster_1155.csv

ID	sequence	start	stop	p-value	conserved	ID_EAR	TM	low_complexity
A0A0J9XKH1_BRUMA-1770-1787	MAEGFTSEDGSVVVSKKM	1770	1787	0	true	A0A0J9XKH1_BRUMA-1770-1787	false
A0A0K0J306_BRUMA	MAEGFTSEDGSVVVSKKM	1821	1838	1.23e-06	true	A0A0K0J306_BRUMA-1821-1838	false
A0A0K0J303_BRUMA	MAEGFTSEDGSVVVSKKM	1857	1874	1.27e-06	true	A0A0K0J303_BRUMA-1857-1874	false
A0A0K0J304_BRUMA	MAEGFTSEDGSVVVSKKM	1806	1823	1.41e-06	true	A0A0K0J304_BRUMA-1806-1823	false
A0A0K0J312_BRUMA	MAEGFTSEDGSVVVSKKM	825	842	2.48e-06	true	A0A0K0J312_BRUMA-825-842	false
A0A0K0J313_BRUMA	MAEGFTSEDGSVVVSKKM	523	540	4.78e-06	true	A0A0K0J313_BRUMA-523-540	false
G5ECZ1_CAEEL	EGFTNEDGSVVVSKKM	1829	1844	3.89e-05	true	false	false
Q8MQG0_CAEEL	EGFTNEDGSVVVSKKM	1803	1818	3.89e-05	true	false	false
Q17489_CAEEL	EGFTNEDGSVVVSKKM	279	294	5.09e-05	true	false	false
V6CLS7_CAEEL	EGFTNEDGSVVVSKKM	996	1011	5.97e-05	true	false	false
Q17490_CAEEL	EGFTNEDGSVVVSKKM	1835	1850	2.25e-04	true	false	false
