## Supplementary Data 2 for "Census of exposed aggregation-prone regions in proteomes": cluster_1156.csv

ID	sequence	start	stop	p-value	conserved	ID_EAR	TM	low_complexity
E2RQ95_CANLF-325-346	ERLRNSACAVSEGCTLLSQALR	325	346	0	true	E2RQ95_CANLF-325-346	false
TLRN1_MOUSE	ERLRNSACAVSEGCTLLSQALR	324	345	5.66e-09	true	TLRN1_MOUSE-324-345	false
Q5BJV3_RAT	ERLRNSACAVSEGCTLLSQALR	324	345	5.66e-09	true	Q5BJV3_RAT-324-345	false
TLRN1_HUMAN	ERLRNSACAVSEGCTLLSQALR	324	345	6.13e-09	true	TLRN1_HUMAN-324-345	false
E7F508_DANRE	ERLRNSACAVSDGCTLLSQALR	316	337	9.05e-09	true	E7F508_DANRE-316-337	false
F6U2G7_ORNAN	ERLRNSACAVSEGCDLLSQALR	130	151	9.83e-09	true	false	false
H2S163_TAKRU	ERLRNSACAVSDGCTLLSQALR	316	337	1.12e-08	true	H2S163_TAKRU-316-337	false
E1BSC8_CHICK	ERLRNSACAVSDGCNLLSQALR	317	338	3.69e-08	true	false	false
F7EEV8_MONDO	ERLRNSACAVSDGCNLLSQALR	332	353	4.80e-08	true	F7EEV8_MONDO-332-353	false
F6PYE9_XENTR	DRLRSSACAVSDGCNLLSQALR	319	340	3.41e-07	true	false	false
