## Supplementary Data 2 for "Census of exposed aggregation-prone regions in proteomes": cluster_1157.csv

ID	sequence	start	stop	p-value	conserved	ID_EAR	TM	low_complexity
A0A0R4IAQ8_DANRE-117-138	AAFGNFGTSTSSGGLFGTTNTA	117	138	0	true	A0A0R4IAQ8_DANRE-117-138	false
E7F981_DANRE	AAFGNFGTSTSSGGLFGTTNTA	117	138	1.87e-07	true	E7F981_DANRE-117-138	false
E9QGM4_DANRE	AAFGNFGTSTSSGGLFGTTNTA	117	138	1.87e-07	true	E9QGM4_DANRE-117-138	false
F1R4A0_DANRE	AAFGNFGTSTSSGGLFGTTNTA	117	138	6.15e-07	true	F1R4A0_DANRE-117-138	false
A0A1D5PBD8_CHICK	AGFGNFGTSTSSGGLFGTTNT	115	135	1.53e-06	true	A0A1D5PBD8_CHICK-115-136	false
A0A3Q2UDG1_CHICK	AGFGNFGTSTSSGGLFGTTNT	115	135	1.84e-06	true	A0A3Q2UDG1_CHICK-115-136	false
F7FTZ1_MONDO	FGNFGTSTSSGGLFGTTNT	118	136	2.55e-06	true	false	false
K7DLA0_PANTR	FGNFGTSTSSGGLFGTTNT	117	135	2.78e-06	true	false	false
E2R4V6_CANLF	FGNFGTSTSSGGLFGTTNT	117	135	2.84e-06	true	false	false
NUP98_HUMAN	FGNFGTSTSSGGLFGTTNT	117	135	2.88e-06	true	false	false
H9FV00_MACMU	FGNFGTSTSSGGLFGTTNT	117	135	2.88e-06	true	false	false
H2R130_PANTR	FGNFGTSTSSGGLFGTTNT	117	135	2.93e-06	true	false	false
E1BCV4_BOVIN	FGNFGTSTSSGGLFGTTNT	117	135	2.97e-06	true	false	false
F6ZG82_MACMU	FGNFGTSTSSGGLFGTTNT	117	135	2.98e-06	true	false	false
NUP98_RAT	FGNFGTSTSSGGLFGTTNT	117	135	3.00e-06	true	false	false
NUP98_MOUSE	FGNFGTSTSSGGLFGTTNT	117	135	3.00e-06	true	false	false
A0A1B0GSX7_MOUSE	FGNFGTSTSSGGLFGTTNT	117	135	3.00e-06	true	false	false
A0A3B3ITD8_HUMAN	FGNFGTSTSSGGLFGTTNT	117	135	3.91e-06	true	false	false
B2RQL0_MOUSE	FGNFGTSTSSGGLFGTTNT	117	135	4.90e-06	true	false	false
A0A140T8J8_MOUSE	FGNFGTSTSSGGLFGTTNT	117	135	5.21e-06	true	false	false
F1LPQ1_RAT	FGNFGTSTSSGGLFGTTNT	117	135	6.92e-06	true	false	false
A0A1B0GRB5_MOUSE	FGNFGTSTSSGGLFGTTNT	117	135	7.07e-06	true	false	false
A0A1B8XZT4_XENTR	FGNFGTSTSTGGLFGNTNTA	118	137	7.25e-06	true	A0A1B8XZT4_XENTR-116-137	false
A0A2I3SLR8_PANTR	FGNFGTSTSSGGLFGTTNT	117	135	7.25e-06	true	false	false
A0A1B0GRA7_MOUSE	FGNFGTSTSSGGLFGTTNT	117	135	7.34e-06	true	false	false
A0A1D5P0F3_CHICK	AGFGNFGTSTSSGGLFGTTNT	115	135	7.93e-06	true	A0A1D5P0F3_CHICK-115-136	false
F6X499_ORNAN	AGFGNFGTSTSSGGLFGTTNT	116	136	8.27e-06	true	F6X499_ORNAN-116-137	false
A0A1D5QQF5_MACMU	FGNFGTSTSSGGLFGTTNT	117	135	1.01e-05	true	false	false
F6ZMG3_XENTR	FGNFGTSTSTGGLFGNTNTA	118	137	2.55e-05	true	F6ZMG3_XENTR-116-137	false
E9PNN0_HUMAN	FGFDFGTSTSSGGLFGTTNT	79	98	3.06e-04	true	E9PNN0_HUMAN-75-101	false
