## Supplementary Data 2 for "Census of exposed aggregation-prone regions in proteomes": cluster_1158.csv

ID	sequence	start	stop	p-value	conserved	ID_EAR	TM	low_complexity
E1JHC2_DROME-730-758	QHKLTMMHYGNGNGNMGTLNGNTNGSDRI	730	758	0	true	E1JHC2_DROME-730-758	false
M9PCG4_DROME	QHKLTMMHYGNGNGNMGTLNGNTNGSDRI	580	608	1.54e-13	true	M9PCG4_DROME-580-608	false
M9PB79_DROME	QHKLTMMHYGNGNGNMGTLNGNTNGSDRI	608	636	1.58e-13	true	M9PB79_DROME-608-636	false
Q9VLE4_DROME	QHKLTMMHYGNGNGNMGTLNGNTNGSDRI	608	636	1.61e-13	true	Q9VLE4_DROME-608-636	false
M9MRF4_DROME	QHKLTMMHYGNGNGNMGTLNGNTNGSDRI	623	651	1.61e-13	true	M9MRF4_DROME-623-651	false
Q0E8S1_DROME	QHKLTMMHYGNGNGNMGTLNGNTNGSDRI	715	743	1.75e-13	true	Q0E8S1_DROME-715-743	false
Q8SZR2_DROME	QHKLTMMHYGNGNGNMGTLNGNTNGSDRI	487	515	1.94e-13	true	Q8SZR2_DROME-487-515	false
