## Supplementary Data 2 for "Census of exposed aggregation-prone regions in proteomes": cluster_1159.csv

ID	sequence	start	stop	p-value	conserved	ID_EAR	TM	low_complexity
A0A3B5K4M2_TAKRU-27-61	QQATAYRDAQSLLQSDYQLQSNSHTLSHAHQWITA	27	61	0	true	A0A3B5K4M2_TAKRU-27-61	false
PO3F2_DANRE	QQATAYRDAQTLLQSDYSLQSNSHPLSHAHQWITA	27	61	8.48e-15	true	false	false
A0A1D5QGX9_MACMU	QGAGGYREAQSLVQGDYGALQSNGHPLSHAHQWITA	29	64	2.42e-11	true	A0A1D5QGX9_MACMU-45-62	false
PO3F2_HUMAN	QGAGGYREAQSLVQGDYGALQSNGHPLSHAHQWITA	29	64	3.33e-11	true	PO3F2_HUMAN-45-62	false
Q2KIB8_BOVIN	QGAGGYREAQSLVQGDYGALQSNGHPLSHAHQWITA	29	64	3.33e-11	true	Q2KIB8_BOVIN-45-62	false
PO3F2_MOUSE	QGAGGYREAQSLVQGDYGALQSNGHPLSHAHQWITA	29	64	3.35e-11	true	PO3F2_MOUSE-45-62	false
G3V6U5_RAT	QGAGGYREAQSLVQGDYGALQSNGHPLSHAHQWITA	29	64	3.46e-11	true	G3V6U5_RAT-45-62	false
F6WMF3_MONDO	QQGTGGYREAQSLVQGDYAALQSNGHPLSHAHQWITA	28	64	3.65e-11	true	F6WMF3_MONDO-45-62	false
A0A3B5KGN5_TAKRU	QQAAAYRDAHTLLQNDYSTLPGGGHPLSHAHQWITA	29	64	1.14e-10	true	false	false
A2VD21_DANRE	PPAYRDAHSLLQSEYTTLQSSGGTLGHAHQWLTA	26	59	4.15e-09	true	A2VD21_DANRE-32-61	false
PO3F2_RAT	QGAGGYREAQSLQVQGDYGALQSNGHPLSHAHWITA	29	64	5.44e-09	true	PO3F2_RAT-38-67	false
F6X0R8_MONDO	QQGSPFRNPQKLLQSDYLQGVPSNGHPLGHHWVTS	26	60	1.58e-06	true	false	false
E2RA19_CANLF	QQGSPFRNPQKLLQSDYLQGVPSNGHPLGHHWVTS	26	60	1.79e-06	true	false	false
PO3F4_HUMAN	QQGSPFRNPQKLLQSDYLQGVPSNGHPLGHHWVTS	26	60	1.81e-06	true	false	false
H2RGT3_PANTR	QQGSPFRNPQKLLQSDYLQGVPSNGHPLGHHWVTS	26	60	1.82e-06	true	false	false
A0A2R8Y739_HUMAN	QQGSPFRNPQKLLQSDYLQGVPSNGHPLGHHWVTS	26	60	1.82e-06	true	false	false
F7DRC1_MACMU	QQGSPFRNPQKLLQSDYLQGVPSNGHPLGHHWVTS	26	60	1.85e-06	true	false	false
PO3F4_RAT	QQGSPFRNPQKLLQSDYLQGVPSNGHPLGHHWVTS	26	60	1.92e-06	true	false	false
PO3F4_MOUSE	QQGSPFRNPQKLLQSDYLQGVPSNGHPLGHHWVTS	26	60	1.92e-06	true	false	false
PO3F4_XENTR	QQGSPFRNPQKLLQSDYLQGVPSNGHPLGHHWVTS	25	59	2.03e-06	true	false	false
F7BDL5_XENTR	QQGSPFRNPQKLLQSDYLQGVPSNGHPLGHHWVTS	25	59	2.05e-06	true	false	false
F1MNK3_BOVIN	QQGSPFRNPQKLLQSDYLQGVPSNGHPLGHHWVTS	26	60	2.09e-06	true	false	false
H2TCY2_TAKRU	QPASPYRGHQKLLQSDYLQSVQNNGHPLGHQWASS	26	60	1.04e-05	true	false	false
F7F1R9_MONDO	AYRGDPSSVKMVQSDFMQGAMAASNGGHMLSHAHQWVTA	40	78	2.41e-05	true	false	false
PO3F3_RAT	AYRGDPSSVKMVQSDFMQGAMAASNGGHMLSHAHQWVTA	61	99	2.46e-05	true	false	false
PO3F3_MOUSE	AYRGDPSSVKMVQSDFMQGAMAASNGGHMLSHAHQWVTA	61	99	2.46e-05	true	false	false
PO3F3_HUMAN	AYRGDPSSVKMVQSDFMQGAMAASNGGHMLSHAHQWVTA	62	100	2.58e-05	true	false	false
A0A3Q1LLA7_BOVIN	AYRGDPASVKMVQSDFMQGAMAASNGGHMLSHAHQWVTA	62	100	2.85e-05	true	false	false
F7BQV9_XENTR	AGGYRGDPTVKMVQSDFMQGAMAASNGGHMLSHAHQWVTA	41	80	3.41e-05	true	F7BQV9_XENTR-53-80	false
C3ZW98_BRAFL	QASYRDIQKLPTDYLGQQQAVSNGHPLSQAHQWV	36	69	5.08e-05	true	false	false
H2UDB4_TAKRU	GYRGDPSVKMVQSDFMQGAMVGSNGGHMLSHAHQWVTS	42	79	6.80e-05	true	H2UDB4_TAKRU-52-80	false
A0A3B5JUQ0_TAKRU	GYRGDPSVKMVQSDFMQGAMVGSNGGHMLSHAHQWVTS	42	79	7.23e-05	true	false	false
A0A1D5PY72_CHICK	AGGYRGDPAAKMVQSDFMPGAMAASNGGHMLSHAHQWVTA	50	89	1.42e-04	true	false	false
H2TPV6_TAKRU	GYRGDPSVKMVQSDFMQGAMAASNGGHMLSHAHQWVTS	44	81	1.58e-04	true	false	false
P3F3B_DANRE	GYRGDPTVKMVQSDFMQGAMAASNGGHMLSHAHQWVTS	43	80	2.29e-04	true	false	false
A0A1D5QGX9_MACMU-45-62	YGALQSNGHPLSHAHQWI	45	62	0	true	A0A1D5QGX9_MACMU-45-62	false
A0A3B5K4M2_TAKRU	LQSNSHTLSHAHQWI	45	59	1.22e-04	true	A0A3B5K4M2_TAKRU-27-61	false
A2VD21_DANRE-32-61	AHSLLQSEYTTLQSSGGTLGHAHQWLTAAL	32	61	0	true	A2VD21_DANRE-32-61	false
Q380L6_ANOGA	KHSLLTDENDSLQTSGGGKGDADNW	628	652	3.07e-04	true	false	false
