## Supplementary Data 2 for "Census of exposed aggregation-prone regions in proteomes": cluster_1160.csv

ID	sequence	start	stop	p-value	conserved	ID_EAR	TM	low_complexity
A0A2R8PY91_DANRE-1923-1956	VGYGQQTAPLSHIAYYNRTNNAHNGHLMDEDFYA	1923	1956	0	true	A0A2R8PY91_DANRE-1923-1956	false
A0A2R8QD76_DANRE	VGYGQQTAPLSHIAYYNRTNNAHNGHLMDEDFYA	1913	1946	4.47e-17	true	A0A2R8QD76_DANRE-1913-1946	false
A0A2R8Q7B6_DANRE	VGYGQQTAPLSHIAYYNRTNNAHNGHLMDEDFYA	1894	1927	4.93e-17	true	A0A2R8Q7B6_DANRE-1894-1927	false
F1RE33_DANRE	VGYGQQTAPLSHIAYYNRTNNAHNGHLMDEDFYA	1884	1917	5.24e-17	true	F1RE33_DANRE-1884-1917	false
H2SWR6_TAKRU	ASLGNIAYYNKTNNAQNGHLIEEDYYS	1996	2022	5.29e-08	true	H2SWR6_TAKRU-2000-2024	false
F1NP45_CHICK	SSISNIAFYNKTNNAQNGHLLEEDYYS	1972	1998	8.81e-08	true	F1NP45_CHICK-1978-1998	false
F6Z3C1_MACMU	SSISNIAFYNKTNNAQNGHLLEDDYYS	1983	2009	1.91e-07	true	F6Z3C1_MACMU-1989-2009	false
A0A1D5R659_MACMU	SSISNIAFYNKTNNAQNGHLLEDDYYS	1972	1998	1.93e-07	true	A0A1D5R659_MACMU-1978-1998	false
F6X4M8_MONDO	SSISNIAFYNKTNNAQNGHLLEDDYYS	1941	1967	1.93e-07	true	F6X4M8_MONDO-1947-1967	false
A0A0G2K9J0_RAT	SSISNIAFYNKTNNAQNGHLLEDDYYS	1981	2007	1.94e-07	true	A0A0G2K9J0_RAT-1987-2007	false
A0A2I3RI89_PANTR	SSISNIAFYNKTNNAQNGHLLEDDYYS	1970	1996	2.03e-07	true	A0A2I3RI89_PANTR-1976-1996	false
A0A2R8PZC4_DANRE	YSPPTSLGNIAYYNKTNNAQNGHMLEEEYYS	1970	2000	2.05e-07	true	A0A2R8PZC4_DANRE-1980-2000	false
F1MSK0_BOVIN	SSISNIAFYNKTNNAQNGHLLEDDYYS	1894	1920	2.07e-07	true	F1MSK0_BOVIN-1900-1920	false
F1PAF9_CANLF	SSISNIAFYNKTNNAQNGHLLEDDYYS	1967	1993	2.13e-07	true	F1PAF9_CANLF-1973-1993	false
F6Z3D1_MACMU	SSISNIAFYNKTNNAQNGHLLEDDYYS	1936	1962	2.15e-07	true	F6Z3D1_MACMU-1942-1962	false
H2QDM5_PANTR	SSISNIAFYNKTNNAQNGHLLEDDYYS	1905	1931	2.18e-07	true	H2QDM5_PANTR-1911-1931	false
F1PAH3_CANLF	SSISNIAFYNKTNNAQNGHLLEDDYYS	1903	1929	2.23e-07	true	F1PAH3_CANLF-1909-1929	false
TANC2_HUMAN	SSISNIAFYNKTNNAQNGHLLEDDYYS	1895	1921	2.23e-07	true	TANC2_HUMAN-1901-1921	false
F1LTE0_RAT	SSISNIAFYNKTNNAQNGHLLEDDYYS	1897	1923	2.32e-07	true	F1LTE0_RAT-1903-1923	false
TANC2_MOUSE	SSISNIAFYNKTNNAQNGHLLEDDYYS	1899	1925	2.37e-07	true	TANC2_MOUSE-1905-1925	false
A0A2I3TPG8_PANTR	SSISNIAFYNKTNNAQNGHLLEDDYYS	1836	1862	2.39e-07	true	A0A2I3TPG8_PANTR-1842-1862	false
F6VP19_MOUSE	SSISNIAFYNKTNNAQNGHLLEDDYYS	1042	1068	3.74e-07	true	F6VP19_MOUSE-1048-1068	false
F7F6E1_ORNAN	SSIGNIAFYNKTNNAQNGHLLEDDYYG	1778	1804	7.55e-07	true	F7F6E1_ORNAN-1784-1804	false
H2SWR6_TAKRU-2000-2024	NIAYYNKTNNAQNGHLIEEDYYSQT	2000	2024	0	true	H2SWR6_TAKRU-2000-2024	false
A0A2R8PY91_DANRE	HIAYYNRTNNAHNGHLMDEDFYA	1934	1956	8.57e-08	true	A0A2R8PY91_DANRE-1923-1956	false
A0A0G2K9J0_RAT-1987-2007	AFYNKTNNAQNGHLLEDDYYS	1987	2007	0	true	A0A0G2K9J0_RAT-1987-2007	false
