## Supplementary Data 2 for "Census of exposed aggregation-prone regions in proteomes": cluster_1161.csv

ID	sequence	start	stop	p-value	conserved	ID_EAR	TM	low_complexity
H2QLS0_PANTR-1991-2025	MQHHMQQGNMGQIGQLPQALGAEAGASLQAYQQRL	1991	2025	0	true	H2QLS0_PANTR-1991-2025	false
E1B8D6_BOVIN	MQHHMQQIPQGSMGQMGQLPQALGAEAGASLQAYQQRL	2225	2262	9.24e-13	true	E1B8D6_BOVIN-2245-2262	false
F7GG23_MONDO	MQHHLQQMPPGALGQMGQLPQGLGAEPGASLQQAYQQRL	2266	2304	5.50e-10	true	false	false
EP300_HUMAN	IGQLPQALGAEAGASLQAYQQRL	2242	2264	2.13e-08	true	EP300_HUMAN-2231-2264	false
F6T7D0_MACMU	MGQLPQALGAEAGASLQAYQQRL	2242	2264	1.64e-06	true	F6T7D0_MACMU-2231-2264	false
A0A1D5QCQ3_MACMU	MGQLPQALGAEAGASLQAYQQRL	2236	2258	1.65e-06	true	A0A1D5QCQ3_MACMU-2225-2258	false
EP300_MOUSE	MGQLPQALGAEAGASLQAYQQRL	2239	2261	1.73e-06	true	EP300_MOUSE-2228-2261	false
E1BSS0_CHICK	ISQLPQAMSAETGATLQQAFQQRL	2277	2300	3.69e-05	true	E1BSS0_CHICK-2282-2300	false
F6RXU0_ORNAN	QLPQAMGAESGATSLQQAFQQRL	2249	2271	1.27e-04	true	F6RXU0_ORNAN-2252-2269	false
F7DX95_XENTR	QKGSMGQMSQMPQGMPGDTSSGLQTFPQRL	2166	2195	1.72e-04	true	false	false
E1B8D6_BOVIN-2245-2262	QALGAEAGASLQAYQQRL	2245	2262	0	true	E1B8D6_BOVIN-2245-2262	false
H2QLS0_PANTR	QALGAEAGASLQAYQQRL	2008	2025	1.86e-05	true	H2QLS0_PANTR-1991-2025	false
