## Supplementary Data 2 for "Census of exposed aggregation-prone regions in proteomes": cluster_1162.csv

ID	sequence	start	stop	p-value	conserved	ID_EAR	TM	low_complexity
A0A2I3TSA7_PANTR-92-141	NYTQWLQKLENYIVENMKSEMAQIQQNAVQNHTATMLEIGTSLLSQTAEQ	92	141	0	true	A0A2I3TSA7_PANTR-92-141	false
ANGP1_RAT	NYTQWLQKLENYIVENMKSEMAQIQQNAVQNHTATMLEIGTSLLSQTAEQ	92	141	3.91e-24	true	ANGP1_RAT-118-141	false
ANGP1_MOUSE	NYTQWLQKLENYIVENMKSEMAQIQQNAVQNHTATMLEIGTSLLSQTAEQ	92	141	3.91e-24	true	ANGP1_MOUSE-92-141	false
ANGP1_HUMAN	NYTQWLQKLENYIVENMKSEMAQIQQNAVQNHTATMLEIGTSLLSQTAEQ	92	141	4.01e-24	true	ANGP1_HUMAN-92-141	false
F7F3F4_MACMU	NYTQWLQKLENYIVENMKSEMAQIQQNAVQNHTATMLEIGTSLLSQTAEQ	92	141	4.08e-24	true	F7F3F4_MACMU-92-141	false
F1LSB2_RAT	NYTQWLQKLENYIVENMKSEMAQIQQNAVQNHTATMLEIGTSLLSQTAEQ	92	141	4.21e-24	true	F1LSB2_RAT-118-141	false
ANGP1_CANLF	NYTQWLQKIENYIVENMKSEMAQIQQNAVQNHTATMLEIGTSLLSQTAEQ	92	141	7.77e-24	true	ANGP1_CANLF-92-141	false
F1P933_CANLF	NYTQWLQKIENYIVENMKSEMAQIQQNAVQNHTATMLEIGTSLLSQTAEQ	92	141	8.44e-24	true	F1P933_CANLF-92-141	false
ANGP1_BOVIN	NYTQWLQKIENYIVENMKSEMAQIQQNAVQNHTATMLEIGTSLLSQTAEQ	92	141	8.51e-24	true	ANGP1_BOVIN-92-141	false
F7E6U7_MONDO	NYTQWLQKLENYIVENMKSEMAQLQQNAVQNHTATMLEIGTSLLSQTAEQ	115	164	8.63e-24	true	F7E6U7_MONDO-141-164	false
A0A1D5PBH8_CHICK	NYTQWLQKLESYIVENMKSEMVQLQQNAVQNHTATMLEIGTSLLSQTAEQ	92	141	1.04e-22	true	A0A1D5PBH8_CHICK-118-141	false
Q1MT43_DANRE	NYTQWLQKIENYIKDNMKTEMVQLQQSAVHNHTAAMLEMGTSLLSQTAEQ	103	152	1.34e-19	true	Q1MT43_DANRE-103-152	false
H2QWK4_PANTR	FVLYLLQLENYIVENMKSEMAQIQQNAVQNHTATMLEIGTSLLSQTAEQ	82	130	2.04e-19	true	false	true
A0A1D5QBF6_MACMU	ITKMENYIVENMKSEMAQIQQNAVQNHTATMLEIGTSLLSQTAEQ	62	106	3.30e-19	true	false	true
F6PKL2_ORNAN	LENYIVENMKSEMAQIQQNAVQNHTATMLEIGTSLLSQTAEQ	5	46	4.20e-19	true	F6PKL2_ORNAN-23-46	false
G8JKX3_BOVIN	IENYIVENMKSEMAQIQQNAVQNHTATMLEIGTSLLSQTAEQ	1	42	7.64e-19	true	false	false
A0A3B5KAV6_TAKRU	NYTQWLQKIENYIKESMKMEMAQLQQSAVHNHTAAMLEMGTNLLSQTAEQ	120	169	8.15e-19	true	A0A3B5KAV6_TAKRU-120-169	false
A0A0R4IMG6_DANRE	NNTQWLQKLENYIEENLKQDMVQIQNNAVQNHTVTMIKIGTSLLSQTAEQ	81	130	1.32e-18	true	false	false
A0A0R4IXV0_DANRE	NNTQWLQKLENYIEENLKQDMVQIQNNAVQNHTVTMIKIGTSLLSQTAEQ	81	130	2.27e-18	true	false	false
F1MXV9_BOVIN	NNTQWLMKLENYIQDNMKKEMVEIQQNAVQNQTAVMIEIGTNLLNQTAEQ	90	139	4.28e-18	true	false	false
F7AI95_XENTR	NYFKSRNQLENYIVDNMKYEMAQMQQHAVQNHTATMLEIGTSLLSQTAEQ	3	52	8.42e-18	true	F7AI95_XENTR-31-52	false
F6VG66_ORNAN	NNTQWLMKLENYIQDNMKKEMVEMQQNAVQNHTAVMIEIGTNLLNQTAEQ	89	138	1.67e-17	true	false	false
E7EVQ3_HUMAN	NNTQWLMKLENYIQDNMKKEMVEIQQNAVQNQTAVMIEIGTNLLNQTAEQ	89	138	4.74e-17	true	false	false
F6QXG9_MACMU	NNTQWLMKLENYIQDNMKKEMVEIQQNAVQNQTAVMIEIGTNLLNQTAEQ	89	138	6.51e-17	true	false	false
ANGP2_HUMAN	NNTQWLMKLENYIQDNMKKEMVEIQQNAVQNQTAVMIEIGTNLLNQTAEQ	89	138	6.67e-17	true	false	false
H2QVQ1_PANTR	NNTQWLMKLENYIQDNMKKEMVEIQQNAVQNQTAVMIEIGTNLLNQTAEQ	89	138	6.72e-17	true	false	false
ANGP2_BOVIN	NNTQWLMKLENYIQDNMKKEMVEIQQNAVQNQTAVMIEIGTNLLNQTAEQ	90	139	7.00e-17	true	false	false
F7G4Q4_MONDO	NNTQWLMKLENYIQDNMKKEMVEMQQNAVQNQTAVMIEIGTNLLNQTAEQ	89	138	1.84e-16	true	false	false
ANGP2_CANLF	NNTQWLIKLENYIQDNMKKEMVEMQQNAVQNQTAVMIEIGTNLLNQTAEQ	88	137	2.85e-16	true	false	false
ANGP2_RAT	NNTQWLMKLENYIQDNMKKEMVEIQQNVVQNQTAVMIEIGTSLLNQTAAQ	89	138	3.21e-16	true	false	false
ANGP2_MOUSE	NNTQWLMKLENYIQDNMKKEMVEIQQNVVQNQTAVMIEIGTSLLNQTAAQ	89	138	3.40e-16	true	false	false
H2ULU9_TAKRU	NNTQWLLKLENYIQDSMKQDIVQLQQTAVHNHTATMIEIGTNLLSQTAEQ	81	130	3.70e-16	true	false	false
F6UV35_MONDO	NNTQWLQKLESYIQMNMKSEMVQIQQKVVQNQTATMLELGTNLLNQTAQQ	93	142	4.18e-16	true	F6UV35_MONDO-116-143	false
Q9DER2_CHICK	NNTQWLLKLENYIQDSMKKEMVEIQQTAVQNQTAVMIEIGTNLLNQTAEQ	86	135	1.97e-15	true	false	false
E2RMW8_CANLF	NNTQWLQKLERYIQMNLRSELAQVQQHMVQNQTATMLELGTSLLNQTTAQ	96	145	3.70e-15	true	false	false
A0A1D5PZA4_CHICK	NSTQWLLKLESSIQSSMKPEMARLRQTAVQNHTATMLEIGSSLLNRSAEQ	91	140	4.49e-15	true	false	false
X1WC45_DANRE	NNTQWLQKLENYIEQKTGMVHIQADAVHNQTATMLEIGTNLLSQTAEQ	97	144	4.21e-14	true	false	false
A0A2R8Q779_DANRE	NNTQWLQKLENYIEQKTGMVHIQADAVHNQTATMLEIGTNLLSQTAEQ	97	144	4.26e-14	true	false	false
ANGP4_BOVIN	NNTQWLQKLERYIQVNLRLELAQAQQHMVQNQTATMLELGTSLLTQTTAQ	96	145	5.85e-14	true	false	false
B2Z4B2_BOVIN	NNTQWLQKLERYIQMNLRLELAQAQQHMVQNQTATMLELGTSLLTQTTAQ	96	145	5.94e-14	true	false	false
H2UPR5_TAKRU	NNTQWLQKLENFIQENVRSGMEEIKRTAVHTQTAAMLEMGTNLLSQSAEQ	99	148	8.37e-14	true	H2UPR5_TAKRU-103-148	false
A0A2I3RGC4_PANTR	LENYIQDNMKKEMVEIQQNAVQNQTAVMIEIGTNLLNQTAEQ	6	47	1.01e-13	true	false	false
E5RFF4_HUMAN	MKSEMAQIQQNAVQNHTATMLEIGTSLLSQ	1	30	1.10e-13	true	false	false
Q1LWR7_DANRE	NNTQWLQKLESYIQENVRSEMERNVIHTQTATMLEIGTNLLSQSAE	87	132	7.20e-13	true	false	false
F7D2P1_XENTR	NNTQWLQKLESLIQDSVRGENGGAQRSAVQNQTATMLEIGTNILTQTAEQ	92	141	1.17e-12	true	F7D2P1_XENTR-96-141	false
Q9DER1_CHICK	LENYIQDSMKKEMVEIQQTAVQNQTAVMIEIGTNLLNQTAEQ	8	49	2.01e-12	true	false	false
D3ZR43_RAT	NNTQWLLKLEQSIQMNLRSDLAQAQQHTIQNQTTTMLALGANLMNQTMAQ	104	153	1.05e-09	true	false	false
ANGP4_MOUSE	NNTQWLLKLEQSIKVNLRSHLVQAQQDTIQNQTTTMLALGANLMNQTKAQ	105	154	3.00e-09	true	false	false
ANGP4_HUMAN	NNTQWLKKLERAIKTILRSKLEQVQQQMAQNQTAPMLELGTSLLNQTTAQ	96	145	3.50e-07	true	false	false
F6X2C2_MACMU	NNTQWLKKLERAIKMILRSKLVQVQQQMAQNQTAPMLELGTSLLNQTTAQ	96	145	3.84e-07	true	F6X2C2_MACMU-117-146	false
H2QJT0_PANTR	NNTQWLKKLERSIKTILRSKLEQVQQQMAQNQTVPMLELGTSLLNQTTAQ	96	145	1.10e-06	true	H2QJT0_PANTR-117-148	false
H2UPR5_TAKRU-103-148	WLQKLENFIQENVRSGMEEIKRTAVHTQTAAMLEMGTNLLSQSAEQ	103	148	0	true	H2UPR5_TAKRU-103-148	false
A0A2I3TSA7_PANTR	WLQKLENYIVENMKSEMAQIQQNAVQNHTATMLEIGTSLLSQTAEQ	96	141	3.24e-12	true	A0A2I3TSA7_PANTR-92-141	false
F7D2P1_XENTR-96-141	WLQKLESLIQDSVRGENGGAQRSAVQNQTATMLEIGTNILTQTAEQ	96	141	0	true	F7D2P1_XENTR-96-141	false
H2QJT0_PANTR-117-148	EQVQQQMAQNQTVPMLELGTSLLNQTTAQTRK	117	148	0	true	H2QJT0_PANTR-117-148	false
