## Supplementary Data 2 for "Census of exposed aggregation-prone regions in proteomes": cluster_1163.csv

ID	sequence	start	stop	p-value	conserved	ID_EAR	TM	low_complexity
A0A1P8B7W7_ARATH-370-383	IQAVGNTGNVGLGF	370	383	0	true	A0A1P8B7W7_ARATH-370-383	false
F4JKK9_ARATH	IQAVGNTGNVGLGF	511	524	8.11e-06	true	F4JKK9_ARATH-511-524	false
F4JKK8_ARATH	IQAVGNTGNVGLGF	511	524	8.11e-06	true	F4JKK8_ARATH-511-524	false
F4JKL0_ARATH	IQAVGNTGNVGLGF	510	523	8.11e-06	true	F4JKL0_ARATH-510-523	false
A0A1P8B7Y7_ARATH	IQAVGNTGNVGLGF	331	344	8.19e-06	true	A0A1P8B7Y7_ARATH-331-344	false
A0A1P8B7X2_ARATH	IQAVGNTGNVGLGF	344	357	8.23e-06	true	A0A1P8B7X2_ARATH-344-357	false
A0A1P8B7X5_ARATH	IQAVGNTGNVGLGF	345	358	8.23e-06	true	A0A1P8B7X5_ARATH-345-358	false
A0A1P8B7X0_ARATH	IQAVGNTGNVGLGF	371	384	8.26e-06	true	A0A1P8B7X0_ARATH-371-384	false
A0A1P8B7Z1_ARATH	IQAVGNTGNVGLGF	372	385	8.26e-06	true	A0A1P8B7Z1_ARATH-372-385	false
