## Supplementary Data 2 for "Census of exposed aggregation-prone regions in proteomes": cluster_1164.csv

ID	sequence	start	stop	p-value	conserved	ID_EAR	TM	low_complexity
A0A1B0GX24_MOUSE-154-181	NGSSLDLSASEGWRSNDRRNSNLMQANQ	154	181	0	true	A0A1B0GX24_MOUSE-154-181	false
D6RIJ4_MOUSE	NGSSLDLSASEGWRSNDRRNSNLMQANQ	154	181	4.47e-13	true	D6RIJ4_MOUSE-154-181	false
E9Q4Y0_MOUSE	NGSSLDLSASEGWRSNDRRNSNLMQANQ	154	181	5.33e-13	true	E9Q4Y0_MOUSE-154-181	false
E9QA05_MOUSE	NGSSLDLSASEGWRSNDRRNSNLMQANQ	154	181	9.52e-13	true	E9QA05_MOUSE-154-181	false
Q8C405_MOUSE	NGSSLDLSASEGWRSNDRRNSNLMQANQ	154	181	1.06e-12	true	Q8C405_MOUSE-154-181	false
SP100_MOUSE	NGSSLDLSASEGWRSNDRRNSNLMQANQ	154	181	1.11e-12	true	SP100_MOUSE-154-181	false
