## Supplementary Data 2 for "Census of exposed aggregation-prone regions in proteomes": cluster_1165.csv

ID	sequence	start	stop	p-value	conserved	ID_EAR	TM	low_complexity
A0A0C4DGL7_HUMAN-269-295	AAVYAIHHQQLPHGFTNMAHVTQAHVQ	269	295	0	true	A0A0C4DGL7_HUMAN-269-295	false
H3BQX7_HUMAN	AAVYAIHHQQLPHGFTNMAHVTQAHVQ	33	59	1.53e-12	true	H3BQX7_HUMAN-33-59	false
H3BPQ7_HUMAN	AAVYAIHHQQLPHGFTNMAHVTQAHVQ	8	34	1.54e-12	true	H3BPQ7_HUMAN-8-34	false
H3BMX1_HUMAN	AAVYAIHHQQLPHGFTNMAHVTQAHVQ	117	143	3.34e-12	true	H3BMX1_HUMAN-117-143	false
H3BRB0_HUMAN	AAVYAIHHQQLPHGFTNMAHVTQAHVQ	268	294	1.24e-11	true	H3BRB0_HUMAN-268-294	false
H2RA97_PANTR	AAVYAIHHQQLPHGFTNMAHVTQAHVQ	941	967	1.46e-11	true	H2RA97_PANTR-941-967	false
F7FFI7_MACMU	AAVYAIHHQQLPHGFTNMAHVTQAHVQ	945	971	1.54e-11	true	F7FFI7_MACMU-945-971	false
A0A2I3SS27_PANTR	AAVYAIHHQQLPHGFTNMAHVTQAHVQ	943	969	1.60e-11	true	A0A2I3SS27_PANTR-943-969	false
A0A0U1RNZ9_MOUSE	AAVYAIHPHQQLPHGFTNMAHVTQAHVQ	48	75	1.86e-11	true	false	false
A0A2I3T6R3_PANTR	AAVYAIHHQQLPHGFTNMAHVTQAHVQ	838	864	1.99e-11	true	A0A2I3T6R3_PANTR-838-864	false
F7FFJ8_MACMU	AAVYAIHHQQLPHGFTNMAHVTQAHVQ	945	971	2.01e-11	true	F7FFJ8_MACMU-945-971	false
K7D540_PANTR	AAVYAIHHQQLPHGFTNMAHVTQAHVQ	943	969	2.04e-11	true	K7D540_PANTR-943-969	false
ATX2L_HUMAN	AAVYAIHHQQLPHGFTNMAHVTQAHVQ	943	969	2.04e-11	true	ATX2L_HUMAN-943-969	false
F6TZ94_ORNAN	AAVYAIHAHQQLPHGFTNMAHVTQAHVQ	896	923	2.75e-11	true	F6TZ94_ORNAN-897-923	false
H3BUF6_HUMAN	AAVYAIHHQQLPHGFTNMAHVTQAHVQ	949	975	2.92e-11	true	H3BUF6_HUMAN-949-975	false
F1PRY9_CANLF	AAVYAIHAHQQLPHGFTNMAHVTQAHVQ	946	973	7.69e-11	true	F1PRY9_CANLF-947-973	false
A0A0U1RPL0_MOUSE	AAVYAIHPHQQLPHGFTNMAHVTQAHVQ	941	968	1.07e-10	true	false	false
J9NWZ1_CANLF	AAVYAIHAHQQLPHGFTNMAHVTQAHVQ	946	973	1.14e-10	true	J9NWZ1_CANLF-947-973	false
A0A3Q1MR95_BOVIN	AAVYAIHAHQQLPHGFTNMAHVTQAHVQ	945	972	1.16e-10	true	A0A3Q1MR95_BOVIN-946-972	false
B3DMA1_RAT	AAVYAIHPHQQLPHGFTNMAHVTQAHVQ	939	966	1.22e-10	true	false	false
A0A0G2JYE0_RAT	AAVYAIHPHQQLPHGFTNMAHVTQAHVQ	941	968	1.38e-10	true	false	false
Q3TGG2_MOUSE	AAVYAIHPHQQLPHGFTNMAHVTQAHVQ	861	888	1.38e-10	true	false	false
A0A3Q1MAS9_BOVIN	AAVYAIHAHQQLPHGFTNMAHVTQAHVQ	920	947	1.40e-10	true	A0A3Q1MAS9_BOVIN-921-947	false
E1BJ59_BOVIN	AAVYAIHAHQQLPHGFTNMAHVTQAHVQ	945	972	1.49e-10	true	E1BJ59_BOVIN-946-972	false
E9Q5Q0_MOUSE	AAVYAIHPHQQLPHGFTNMAHVTQAHVQ	827	854	1.57e-10	true	false	false
A0A3Q1LW69_BOVIN	AAVYAIHAHQQLPHGFTNMAHVTQAHVQ	945	972	2.11e-10	true	A0A3Q1LW69_BOVIN-946-972	false
ATX2L_MOUSE	AAVYAIHPHQQLPHGFTNMAHVTQAHVQ	947	974	2.28e-10	true	false	false
F6PIC6_MONDO	AAVYAIHAHQQLPHGFTNMAHVTQAHVQ	957	984	2.48e-10	true	F6PIC6_MONDO-958-984	false
F7D5U2_XENTR	AVYAIHAHQQLQHSYTNMSHVAQAHVQ	859	885	6.85e-08	true	false	false
F7D5T4_XENTR	AVYAIHAHQQLQHSYTNMSHVAQAHVQ	859	885	7.73e-08	true	false	false
A0A1B8XVJ1_XENTR	AVYAIHAHQQLQHSYTNMSHVAQAHVQ	750	776	3.90e-07	true	false	false
A0A1B8XVG6_XENTR	AVYAIHAHQQLQHSYTNMSHVAQAHVQ	749	775	3.90e-07	true	false	false
