## Supplementary Data 2 for "Census of exposed aggregation-prone regions in proteomes": cluster_1166.csv

ID	sequence	start	stop	p-value	conserved	ID_EAR	TM	low_complexity
A0A3Q1MLE3_BOVIN-817-850	GAQAAAGDSRHLTGQSGQSAGNLIILKNEAVSQN	817	850	0	true	A0A3Q1MLE3_BOVIN-817-850	false
E2QUM2_CANLF	GAQAAASDSRHLTGQSGQSAGNLIILKNDAVSQN	820	853	5.87e-14	true	E2QUM2_CANLF-820-853	true
PCDC2_PANTR	GAQAAVTDSRNLTGQSGQNAGNLIILKNEAVSQN	821	854	1.27e-12	true	PCDC2_PANTR-821-854	true
F7GRQ8_MACMU	GAQAAVTDSRNLTGQSGQSAGNLIILKNEAISQN	821	854	3.10e-12	true	F7GRQ8_MACMU-821-854	true
PCDC2_HUMAN	GAQAAVTDSRNLTGQSGQNAGNLIILKNEAVSQN	821	854	4.97e-12	true	PCDC2_HUMAN-821-854	true
H2QRN1_PANTR	GAQAAVTDSRNLTGQSGQNAGNLIILKNEAVSQN	821	854	5.24e-12	true	H2QRN1_PANTR-821-854	true
Q767H7_RAT	GAQASVTDNRQLTGQSRHSAGNLIILKNDAVSQN	820	853	1.49e-10	true	Q767H7_RAT-820-849	true
Q91Y09_MOUSE	GAQASVTDNRQLTGQSRHSTGNLIILKNDAGSQN	820	853	4.86e-09	true	Q91Y09_MOUSE-820-849	true
A0A1D5P777_CHICK	SAVVTERHLTGQSGQSAQNLIILKNDSITPN	809	839	8.56e-08	true	false	true
Q767H7_RAT-820-849	GAQASVTDNRQLTGQSRHSAGNLIILKNDA	820	849	0	true	Q767H7_RAT-820-849	false
A0A3Q1MLE3_BOVIN	DSRHLTGQSGQSAGNLIILKNEA	824	846	1.86e-06	true	A0A3Q1MLE3_BOVIN-817-850	true
F6RUM3_XENTR	VATDRHVTAQNRHSVQNLIILKSE	778	801	2.56e-04	true	false	true
