## Supplementary Data 2 for "Census of exposed aggregation-prone regions in proteomes": cluster_1167.csv

ID	sequence	start	stop	p-value	conserved	ID_EAR	TM	low_complexity
A0A2I3SDA7_PANTR-582-599	LEGRIHSHEGTAQRLQSL	582	599	0	true	A0A2I3SDA7_PANTR-582-599	false
EVPL_HUMAN	LEGRIHSHEGTAQRLQSL	562	579	1.19e-06	true	EVPL_HUMAN-562-579	false
K7EKI0_HUMAN	LEGRIHSHEGTAQRLQSL	584	601	1.20e-06	true	K7EKI0_HUMAN-584-601	false
H2QDX2_PANTR	LEGRIHSHEGTAQRLQSL	584	601	1.23e-06	true	H2QDX2_PANTR-584-601	false
F7GGR8_MACMU	LKGRIHSHEGTAQRLQSL	584	601	3.49e-06	true	false	false
A0A1D5Q579_MACMU	LKGRIHSHEGTAQRLQSL	547	564	3.55e-06	true	false	false
EVPL_MOUSE	LEGRIHSCEGTAQRLQSL	562	579	1.34e-05	true	EVPL_MOUSE-562-579	false
E1B9N6_BOVIN	LEGRIQNHQGTAQRLQSL	556	573	3.30e-05	true	false	false
J9JHX4_CANLF	LEGRIQSHKETAQRLQGL	270	287	4.48e-04	true	false	false
J9JH91_CANLF	LEGRIQSHKETAQRLQGL	582	599	4.64e-04	true	false	false
G3V765_RAT	LEGRIQSCEGTAQHLQNL	562	579	0.001	true	G3V765_RAT-562-578	false
