## Supplementary Data 2 for "Census of exposed aggregation-prone regions in proteomes": cluster_1168.csv

ID	sequence	start	stop	p-value	conserved	ID_EAR	TM	low_complexity
A0A1D5QNN7_MACMU-399-415	LQQLVTENPGKSISVFI	399	415	0	true	A0A1D5QNN7_MACMU-399-415	false
F7DXU4_ORNAN	LQQLVTENPGKSISVFI	395	411	1.05e-06	true	F7DXU4_ORNAN-395-411	false
B8JLG8_DANRE	LQQLVTENPGKSISVFI	477	493	1.05e-06	true	false	false
E7FBQ4_DANRE	LQQLVTENPGKSISVFI	466	482	1.06e-06	true	false	false
F7ELX9_MONDO	LQQLVTENPGKSISVFI	464	480	1.06e-06	true	F7ELX9_MONDO-464-480	false
D4ACS3_RAT	LQQLVTENPGKSISVFI	458	474	1.06e-06	true	D4ACS3_RAT-458-474	false
D3Z742_MOUSE	LQQLVTENPGKSISVFI	458	474	1.06e-06	true	D3Z742_MOUSE-458-474	false
H2QNZ4_PANTR	LQQLVTENPGKSISVFI	458	474	1.06e-06	true	H2QNZ4_PANTR-458-474	false
E1B9A3_BOVIN	LQQLVTENPGKSISVFI	458	474	1.06e-06	true	E1B9A3_BOVIN-458-474	false
M21D2_HUMAN	LQQLVTENPGKSISVFI	458	474	1.06e-06	true	M21D2_HUMAN-458-474	false
H2RR39_TAKRU	LQQLVTENPGKSISVFI	480	496	1.12e-06	true	false	false
F6QPM5_XENTR	LQQLVTENPGKSISVFI	395	411	1.13e-06	true	F6QPM5_XENTR-395-411	false
E1C397_CHICK	LQQLVTENPGKSISVFI	458	474	1.16e-06	true	E1C397_CHICK-458-474	false
F1PUD1_CANLF	LQQLVTENPGKSISVFI	390	406	1.16e-06	true	F1PUD1_CANLF-390-406	false
M21D2_MOUSE	LQQLVTENPGKSISVFI	395	411	1.20e-06	true	M21D2_MOUSE-395-411	false
A0A1D5REG5_MACMU	LQQLVTENPGKSISVFI	424	440	1.20e-06	true	A0A1D5REG5_MACMU-424-440	true
A0A2I3T8I8_PANTR	LQQLVTENPGKSISVFI	430	446	1.23e-06	true	A0A2I3T8I8_PANTR-430-446	true
E7F782_DANRE	LQQLVTENPGKSISVFL	489	505	2.04e-06	true	false	false
A0A3B5KN30_TAKRU	LQQLVTENPGKSISVFL	483	499	2.04e-06	true	A0A3B5KN30_TAKRU-483-499	false
F7B0U3_CIOIN	MRRLVDSNPGKSISVFL	446	462	6.06e-04	true	false	false
