## Supplementary Data 2 for "Census of exposed aggregation-prone regions in proteomes": cluster_1169.csv

ID	sequence	start	stop	p-value	conserved	ID_EAR	TM	low_complexity
C3YV21_BRAFL-318-367	VVNSADIVGSGQDQTEQGQSQAIIKSNTNTTAAVVGSGQDQTEQGQSQAN	318	367	0	true	C3YV21_BRAFL-318-367	false
C3YM56_BRAFL	TAVVVTSGNDQTGQGQSQAITESNPSTTAAVVTSGHDQTGQGQSQA	807	852	5.31e-11	true	C3YM56_BRAFL-805-826	false
C3ZKY2_BRAFL	TATVVTSGHGQTGRGQSQAITESNTNTVGTVVTSGHNQTGQGQSQA	587	632	2.17e-10	true	C3ZKY2_BRAFL-610-633	true
C3XS39_BRAFL	NTTDSVLTSGHDQTGQGQYQNITESHTNTTASVLTSGHDQTGQGQSQA	246	293	4.23e-10	true	C3XS39_BRAFL-246-267	true
C3ZUV3_BRAFL	HDQTGQGQSQAITEPKTNTTAAVVTSGQGQTEQGQSQA	427	464	1.01e-09	true	C3ZUV3_BRAFL-442-467	false
C3YK09_BRAFL	GHDQTRQGPSQAITEANTNTTSAVVTIGHDQTGQGQSQA	58	96	1.07e-09	true	C3YK09_BRAFL-74-97	false
C3YIW7_BRAFL	TATVVTSGHDQTGQGQSQAITESNTNTTATTVTSGRDQTGQGQSQA	338	383	1.28e-05	true	C3YIW7_BRAFL-334-384	false
C3XQR3_BRAFL	VMVSGHDHTVQDQSHAITESNTNTTATVMASGHDHTEQDQSYA	195	237	5.00e-09	true	false	false
C3ZR15_BRAFL	TAAVVTSGYDQTKHGQSQDITESHTNTTTSVLTSGHDQTGQAQYQ	535	579	8.86e-09	true	C3ZR15_BRAFL-560-581	false
C3ZAS5_BRAFL	QAITQSNTNTTAAVVTSGHDQTEQGQSQAN	262	291	1.05e-08	true	C3ZAS5_BRAFL-268-291	true
C3ZDI2_BRAFL	MGSMQSPLYKVVGQYQAITQSNQNTTAAVITSGLDQ	256	291	3.69e-04	true	C3ZDI2_BRAFL-267-293	false
C3ZL02_BRAFL	GHDQTEQGQSQAITKINSNTTAGVMTSGDDHQYEDVDKHHDQTGQGQSQA	153	202	4.39e-08	true	false	false
C3XV27_BRAFL	NEYEDVDKLHDQTGQGQSWAITESNTHPTDAVVTSGHDQTGQGKSRA	314	360	6.65e-08	true	false	false
C3YXF7_BRAFL	NSAVSVITSGHDQTGQGQSQAIIRLNANTTTPIVSGHDHLYE	601	642	1.10e-07	true	C3YXF7_BRAFL-600-622	true
C3YB29_BRAFL	QHGQKRHINPQSNNNTTALTVTSGQDQAENGQSQA	593	627	2.16e-05	true	C3YB29_BRAFL-605-628	true
C3ZL13_BRAFL	SGHDQTGRGQSQASTESTISTTAAVVTSGHDQTGHGQCQA	582	621	1.52e-07	true	C3ZL13_BRAFL-600-622	true
C3ZL11_BRAFL	VDKHHDQTGQGQSQNITKSNSNTTAAVVTSGHDQ	453	486	1.84e-07	true	false	false
C3Y781_BRAFL	INKRHNQTGQSQSQVITEYNPNTTATVMTSGHDHQYEDIDQHDQTERGQSQA	394	445	6.75e-05	true	C3Y781_BRAFL-395-413	false
C3XYV0_BRAFL	VDTQHDQTGQGQSQAITKSHTNTAATAIISDHDQIEQDQSHA	447	488	2.35e-07	true	false	false
C3XWM8_BRAFL	STEMISGQGQTRQGQSQAIAEHYTNTTAAVVTSGHDH	709	745	2.70e-07	true	false	true
C3YGU5_BRAFL	HDQTEQGQSQAITKSYANIAVTAVISGHDQTEQAQA	649	684	2.71e-07	true	false	false
C3XWS4_BRAFL	STEMVSGHNQTGQGQSQEITESNTNTTAAVVTGGHDHQYEDVDKHDQAGQGQSQA	691	745	3.60e-07	true	C3XWS4_BRAFL-688-709	true
C3YKT0_BRAFL	LNQYEDIDSHYDQTGQGQSQAITESNTNTTAAVPISGHSQTP	214	255	3.66e-07	true	false	true
C3YTX3_BRAFL	SGHDQTGQGQSQAIIKLNKNTTATIVSSHDHQYE	504	537	3.69e-07	true	false	false
C3Y9Q5_BRAFL	HDQTGQGQSQPITESNTNTTAAVVASGSDHQYEYINQHKQTGQGQSQ	84	130	4.18e-07	true	C3Y9Q5_BRAFL-99-123	false
C3XWS7_BRAFL	QNQTGQGQSQAIIESNPNTTATLMTSGIVHQYEDIDKQHNQTGQGQSQA	16	64	9.87e-06	true	C3XWS7_BRAFL-12-31	false
C3ZL10_BRAFL	VDKHHDQTGQGQSQNITKSNPNTTAAVVTSGHDQQYEDVLLGNQHDQTGQGQSQA	158	212	7.23e-07	true	C3ZL10_BRAFL-196-213	true
C3YIW6_BRAFL	SGHDQTGQGQSDTNTTATVVTSGHDQTGQGQSQA	331	364	7.36e-07	true	C3YIW6_BRAFL-343-365	true
C3XWW1_BRAFL	ATVVTSGHDQTEQGGTESNTNPVAAVLTSGHDQS	134	167	9.14e-07	true	false	true
C3XT80_BRAFL	VDNHEDQTYQGQSQAIIESHSNTPAAVVSDHDHQYKHFDNHHDQAWQGQSQA	283	334	9.75e-07	true	false	false
C3XWS5_BRAFL	HNQTGQGQSQTITQSNLNTTAAVMTSGHDHQYEDVDKQLNQTRQGQSQAN	544	593	1.37e-06	true	false	true
C3Z842_BRAFL	SNTNSVVSVVTSGHDQTGQGQSQA	303	326	3.14e-04	true	C3Z842_BRAFL-300-335	true
C3YRW2_BRAFL	HNQTGQGQSQSITQSNTNTTATIEASGLDH	883	912	1.05e-04	true	C3YRW2_BRAFL-882-900	false
C3YQF8_BRAFL	DIDSHHDQTGQGKSQAITEYNVNTTAAVTVSGRSQTE	239	275	1.66e-06	true	false	true
C3ZL33_BRAFL	HNKTGQGQSRAITKSNTNTTAAVVTSGHDHQYEDIDKQHN	334	373	1.73e-06	true	false	false
C3XWT2_BRAFL	IDNQHNQTGHGQSQAIFKSNPTTTAALMTSDDDH	724	757	2.84e-04	true	C3XWT2_BRAFL-720-743	false
C3ZTC2_BRAFL	TAAVVTSGQSQTGQGQPQAIAESNPNTTAAVVTS	371	404	2.20e-06	true	C3ZTC2_BRAFL-373-386	false
C3Z1A5_BRAFL	HEQTGQGQSQAITESHKNTTAAVVTSGEDQ	77	106	2.25e-06	true	false	false
C3XWP1_BRAFL	VDKQHNQTGQGQSQAITYSNANTTAALVTSNHDNQYEDIDKQYNQTEQGQSQA	944	996	2.45e-06	true	C3XWP1_BRAFL-947-965	false
C3ZL12_BRAFL	DDVDKQHNQTGQGQSQAFTKSNTNTTAAVVTSDHDH	284	319	2.94e-06	true	false	false
C3XWT1_BRAFL	HNQTGQGQSQAIIQSNPNTTAALMTSGHDHQYE	849	881	2.96e-06	true	C3XWT1_BRAFL-848-861	true
C3YI33_BRAFL	DIDAKHDQTGKGHVPTISKSNTNTTAAVVTSGYDRTYMKQ	389	428	3.23e-06	true	false	false
C3ZL41_BRAFL	GHNQTEQGQSQAITKLNTNIKAAVTSDDDHQYEDVDKQHNQTEQGQSQ	254	301	3.31e-06	true	false	true
C3YNG4_BRAFL	NQYEDIDKQRNQTRQGQSQVIIASNPNTTASLMTSGLVHQYEDIDKKHNQTEQGQSQA	688	745	3.66e-06	true	false	false
C3XWN8_BRAFL	GHGQTGLGHGQSQTIAESNTNTTAALMTSGHGHQYEDVDKQHN	934	976	1.76e-04	true	C3XWN8_BRAFL-931-952	true
C3XV28_BRAFL	MSSVHDQTGQGQSQAFTESNIRTTATALTSSNDQTGHGQSAA	262	303	4.55e-06	true	false	false
C3YKT2_BRAFL	SGQLQTGQGQSQAITESNTNITAAVTIRGHSQTQ	251	284	5.93e-06	true	C3YKT2_BRAFL-241-284	true
C3YC88_BRAFL	ASGHDQTGKGQPQAITESNTNTTATDMTSGHD	453	484	6.24e-06	true	false	true
C3YKT1_BRAFL	NQYEHIDNHHDQTGQGQSQAITESNTNTTADVNVSGHSQT	266	305	6.73e-06	true	false	true
C3Y957_BRAFL	HNQTGQGQSQAITESNPNTTAALMTSGHDHQYEDVDKQHN	230	269	7.56e-06	true	false	false
C3XV25_BRAFL	VVHVTCDHVKTGNDQSQAITEPTKNTAATVMTSGYDQTGQGQSQA	401	445	8.17e-06	true	C3XV25_BRAFL-425-446	true
C3ZFJ9_BRAFL	HDQIGRGQSQVITKSNPNTTATLMTSGHDHQYEDIDKQHNQTGQGQSQA	459	507	4.15e-05	true	C3ZFJ9_BRAFL-496-509	false
C3XWU7_BRAFL	HNQTRRGQSQAIAESNANTTAGSIVTSGHDHQCEDVDNHHDQTDQGQSQA	584	633	9.51e-06	true	false	false
C3XWN6_BRAFL	GQSQAITEPNINTTAAVVTALHNQTGHGQSQA	601	632	9.65e-06	true	C3XWN6_BRAFL-615-633	false
C3YYA2_BRAFL	ISMLDLDGAGSGHDSNLIGQDQPQAITEANFNTTATVVASVHGQPGQGQYQA	52	103	1.44e-05	true	C3YYA2_BRAFL-88-104	false
C3YF20_BRAFL	TATTMTSGHDQIGHGHSQTITESHANTKAAVVVSGHDHQYKDVENHHDQTEQGRCQA	458	514	1.76e-05	true	false	true
C3YFX2_BRAFL	VDKLHNQTTQGQSQAINQSNTNTTAAIMTSDDDHQYEDVDRLRNQTRQSQSQA	584	636	1.80e-05	true	false	false
C3YV19_BRAFL	IDKKHNQKGQGQSQATTKFNTNTTAAIVTASGHDHQYEDVDQHNKTDQGQSQA	158	210	2.16e-05	true	false	false
C3YNG5_BRAFL	RNQTRQGQSQAITQSNQNTAAALMTSGLDHQYEDIDKQRN	623	662	2.82e-05	true	C3YNG5_BRAFL-630-650	true
C4A0V4_BRAFL	SGQGQTGQGHSQAITEQYTNTTAAGVVTSGHDH	575	607	2.91e-05	true	false	false
C3ZFD6_BRAFL	HDQIGRGQSQVITKSNPNTTATLMTSGHDH	114	143	3.57e-05	true	false	false
C3ZYS6_BRAFL	HNQTGQGQSHAITESNPNTTATVMTSGLDQ	347	376	3.74e-05	true	false	false
C3XWT0_BRAFL	NQKRQGQSQAITQSNPNTTVAVVVSNHDHEYEDIDKHRNQTRQGQSQS	659	706	4.77e-05	true	C3XWT0_BRAFL-663-684	true
C3Z3Y5_BRAFL	EIASSRGDDQTRHGQSQAITEFNTNLNTTATVTISGHSQT	184	223	5.00e-05	true	false	false
C3XWF1_BRAFL	GQYQPIIKSNINTTTVVATSSHEQTGHGQYRA	219	250	9.04e-05	true	false	false
C3YIW9_BRAFL	SGHDQTGQGQSDTNTTATVVTSGHDQTGQGQS	335	366	9.78e-05	true	false	false
C3XWS6_BRAFL	IDKHRNQKRQGQSQAITQSNPNTTVAVVVSNHDH	177	210	1.02e-04	true	C3XWS6_BRAFL-186-207	false
C3ZI07_BRAFL	HKQTGQGQSRAITKLNTNTTAAEVTSVHDHQYEDIDKQHKQTGQGQSQA	1265	1313	1.02e-04	true	false	false
C3YUW4_BRAFL	VMVSGHDRTVQDQSQAITESNTNTTTTVIASGHHHTEQDQS	414	454	1.12e-04	true	C3YUW4_BRAFL-436-457	true
C3YXX1_BRAFL	HSIVFDNKNTTVTIIGGHDQTEQGQFQA	321	348	1.22e-04	true	C3YXX1_BRAFL-328-351	true
C3Y737_BRAFL	INTTPKMIASDHDQTGRCQHRAITSPNKYTTAAMVTSGHNHQYENMHSQ	150	198	1.36e-04	true	false	true
C3ZL39_BRAFL	TGQGQSQAFTKSNTNTTATVVSTVYDH	357	383	1.40e-04	true	false	false
C3ZSM8_BRAFL	NQTERGRFQANTTPDVNTTAAVSSGHDNQTGERQSQAN	613	650	1.54e-04	true	false	true
C3ZWS3_BRAFL	VMASDYDQTGQGQGQAINELNTNTTTAVVISDHDQQNE	830	867	1.79e-04	true	false	true
C3YBH0_BRAFL	HEQTGQGQSQVITEANTNTTVALTYNRGHSQTAYG	511	545	2.68e-04	true	false	false
C3ZL06_BRAFL	DQTGQDQSQAITKINSNTTSTEVSTAHDHQYKDTDNQHDQTGQGQSQA	516	563	2.82e-04	true	false	false
C3YNG6_BRAFL	RNQTGQGQSQAITMSKQNTAAALMTSGHDH	26	55	3.22e-04	true	false	false
C3ZS68_BRAFL	INTTPKMIASDHDQTGRCQHRAITSPNKYTTAAMVTSGHNHQYENMHSQ	157	205	3.54e-04	true	false	true
C3ZL45_BRAFL	DKQGQGQSQAITKSNTITTAAVVTSDDDHQYEDVDKQHN	270	308	3.57e-04	true	false	false
C3XWT3_BRAFL	QGQSPTITESNPNTTAIVVTSGHDPQCEVLNQRNQKERGHSQGN	440	483	3.70e-04	true	false	false
C3ZL40_BRAFL	GHDQTEQGQSQASNTFNTKNAATVVTSSHDH	201	231	4.55e-04	true	false	false
C3YKS9_BRAFL	NQYEDIDNHHDQTGQGQSQAITESDTNAAATVTISGHSLTQ	218	258	4.89e-04	true	C3YKS9_BRAFL-242-260	false
C3ZZW2_BRAFL	HNQAIQGQSQANTECNTDAAACEVTTGTDQTGQSQSQA	318	355	6.76e-04	true	C3ZZW2_BRAFL-317-329	true
C3YFX3_BRAFL	QGQTRQDQSQATTECNTNTVDVVEVSDHDQTGLGQSLA	35	72	6.38e-04	true	false	false
C3XWM9_BRAFL	VVINGHYYQTGQDQSQTITQSHANTTPVVVASGHDHQYEDNDRHTN	582	627	6.97e-04	true	false	false
C3XWN0_BRAFL	VVINGHYYQTGQDQSQTITQSHANTTAVVVASGLDH	591	626	7.31e-04	true	false	false
C3ZZE5_BRAFL	NQTGHGQSQAITEFNTNTTATVMTIANDHQYEDIDQQHNQTGQGQSQA	324	371	7.46e-04	true	false	false
C3Z593_BRAFL	VVINGQYYQTGQDQSQTITESISNSTANVVTSGHDHQYEDMNQHN	430	474	8.65e-04	true	false	false
