## Supplementary Data 2 for "Census of exposed aggregation-prone regions in proteomes": cluster_1170.csv

ID	sequence	start	stop	p-value	conserved	ID_EAR	TM	low_complexity
B7Z0H3_DROME-34-63	TESTDVANTGSSAGSGGLGVLQKFKRTLNN	34	63	0	true	B7Z0H3_DROME-34-63	false
Q9W0S2_DROME	TESTDVANTGSSAGSGGLGVLQKFKRTLNN	2633	2662	4.09e-07	true	Q9W0S2_DROME-2633-2662	false
M9PBG8_DROME	TESTDVANTGSSAGSGGLGVLQKFKRTLNN	2632	2661	4.09e-07	true	M9PBG8_DROME-2632-2661	false
Q9W0R9_DROME	TESTDVANTGSSAGSGGLGVLQKFKRTLNN	125	154	4.20e-07	true	Q9W0R9_DROME-125-154	false
Q8IRJ3_DROME	TESTDVANTGSSAGSGGLGVLQKFKRTLNN	62	91	2.43e-06	true	Q8IRJ3_DROME-62-91	false
Q8IRJ4_DROME	TESTDVANTGSSAGSGGLGVLQKFKRTLNN	64	93	2.52e-06	true	Q8IRJ4_DROME-64-93	false
Q8IRJ2_DROME	TESTDVANTGSSAGSGGLGVLQKFKRTLNN	39	68	2.68e-06	true	Q8IRJ2_DROME-39-68	false
Q9W0S0_DROME	TESTDVANTGSSAGSGGLGVLQKFKRTLNN	140	169	3.41e-06	true	Q9W0S0_DROME-140-169	false
