## Supplementary Data 2 for "Census of exposed aggregation-prone regions in proteomes": cluster_1171.csv

ID	sequence	start	stop	p-value	conserved	ID_EAR	TM	low_complexity
F2FB81_DROME-477-523	LGRANSSSGAGSPNSVQNANDMVMTQLSNTFHSIGMTGNQLNSLSDL	477	523	0	true	F2FB81_DROME-477-523	false
M9PCP4_DROME	LGRANSSSGAGSPNSVQNANDMVMTQLSNTFHSIGMTGNQLNSLSDL	416	462	2.78e-22	true	M9PCP4_DROME-416-462	false
Q9VKM2_DROME	LGRANSSSGAGSPNSVQNANDMVMTQLSNTFHSIGMTGNQLNSLSDL	416	462	2.82e-22	true	Q9VKM2_DROME-416-462	false
M9NCT2_DROME	LGRANSSSGAGSPNSVQNANDMVMTQLSNTFHSIGMTGNQLNSLSDL	443	489	2.93e-22	true	M9NCT2_DROME-443-489	false
H5V8D0_DROME	LGRANSSSGAGSPNSVQNANDMVMTQLSNTFHSIGMTGNQLNSLSDL	444	490	3.20e-22	true	H5V8D0_DROME-444-490	false
X2J5L4_DROME	LGRANSSSGAGSPNSVQNANDMVMTQLSNTFHSIGMTGNQLNSLSDL	450	496	3.38e-22	true	X2J5L4_DROME-450-496	false
G4LVZ3_SCHMA	SPNDIMPSFDLLMNQLQPQLNKMGMIENQLNSYNIL	5668	5703	1.31e-04	true	false	false
