## Supplementary Data 2 for "Census of exposed aggregation-prone regions in proteomes": cluster_1172.csv

ID	sequence	start	stop	p-value	conserved	ID_EAR	TM	low_complexity
A0A024RCR6_HUMAN-516-545	VSGTLQGAGLGTNASLAQMVSGLVGQLLMQ	516	545	0	true	A0A024RCR6_HUMAN-516-545	false
H0Y7K4_HUMAN	VSGTLQGAGLGTNASLAQMVSGLVGQLLMQ	151	180	8.51e-13	true	H0Y7K4_HUMAN-151-168	false
A0A0G2JIB3_HUMAN	VSGTLQGAGLGTNASLAQMVSGLVGQLLMQ	130	159	3.15e-12	true	A0A0G2JIB3_HUMAN-130-159	false
A0A0G2JIA9_HUMAN	VSGTLQGAGLGTNASLAQMVSGLVGQLLMQ	130	159	3.15e-12	true	A0A0G2JIA9_HUMAN-130-159	false
H0Y759_HUMAN	VSGTLQGAGLGTNASLAQMVSGLVGQLLMQ	110	139	4.94e-12	true	H0Y759_HUMAN-110-139	false
A0A0G2JJ92_HUMAN	VSGTLQGAGLGTNASLAQMVSGLVGQLLMQ	110	139	4.94e-12	true	A0A0G2JJ92_HUMAN-110-139	false
A0A0G2JJM1_HUMAN	VSGTLQGAGLGTNASLAQMVSGLVGQLLMQ	552	581	1.36e-11	true	A0A0G2JJM1_HUMAN-552-581	false
X6REW1_HUMAN	VSGTLQGAGLGTNASLAQMVSGLVGQLLMQ	552	581	1.36e-11	true	X6REW1_HUMAN-552-581	false
A0A2I3RNV6_PANTR	VSGTLQGAGLGTNASLAQMVSGLVGQLLMQ	552	581	1.41e-11	true	A0A2I3RNV6_PANTR-552-581	false
BAG6_HUMAN	VSGTLQGAGLGTNASLAQMVSGLVGQLLMQ	522	551	1.48e-11	true	BAG6_HUMAN-522-551	false
A0A0G2JK23_HUMAN	VSGTLQGAGLGTNASLAQMVSGLVGQLLMQ	522	551	1.48e-11	true	A0A0G2JK23_HUMAN-522-551	false
A0A2I3REG2_PANTR	VSGTLQGAGLGTNASLAQMVSGLVGQLLMQ	516	545	1.50e-11	true	A0A2I3REG2_PANTR-516-545	false
F7CSS1_MACMU	VSGTLQGAGLGTNASLAQMVSGLVGQLLMQ	516	545	1.52e-11	true	F7CSS1_MACMU-516-545	false
A0A1D5R3E6_MACMU	VSGTLQGAGLGTNASLAQMVSGLVGQLLMQ	552	581	1.53e-11	true	A0A1D5R3E6_MACMU-552-581	false
H9H327_MACMU	VSGTLQGAGLGTNASLAQMVSGLVGQLLMQ	516	545	1.55e-11	true	H9H327_MACMU-516-545	false
A0A0G2JL47_HUMAN	VSGTLQGAGLGTNASLAQMVSGLVGQLLMQ	516	545	1.58e-11	true	A0A0G2JL47_HUMAN-516-545	false
J9NYU4_CANLF	VSGTLQGSGLGTNASLAQMVSGLVGQLLMQ	618	647	3.14e-11	true	J9NYU4_CANLF-618-647	false
F1PBK9_CANLF	VSGTLQGSGLGTNASLAQMVSGLVGQLLMQ	525	554	3.40e-11	true	F1PBK9_CANLF-525-554	false
BAG6_MOUSE	VSGALQGAGLGTNTSLAQMVSGLVGQLLMQ	523	552	2.07e-10	true	BAG6_MOUSE-535-552	false
Q3UF95_MOUSE	VSGALQGAGLGTNTSLAQMVSGLVGQLLMQ	505	534	2.07e-10	true	Q3UF95_MOUSE-517-534	false
A0A0G2K7C1_RAT	VSGALQGAGLGTNTSLAQMVSGLVGQLLMQ	499	528	2.09e-10	true	A0A0G2K7C1_RAT-511-528	false
BAG6_RAT	VSGALQGAGLGTNTSLAQMVSGLVGQLLMQ	517	546	2.10e-10	true	BAG6_RAT-529-546	false
F1MY28_BOVIN	VSGALPGAGLGTNASLAQMVSGLVGQLLMQ	517	546	2.10e-10	true	F1MY28_BOVIN-526-546	false
G3UYQ2_MOUSE	VSGALQGAGLGTNTSLAQMVSGLVGQLLMQ	500	529	2.23e-10	true	G3UYQ2_MOUSE-512-529	false
A0A2I3STY3_PANTR	VSGTLGAGLGTNASLAQMVSGLVGQLLMQ	516	544	3.66e-10	true	false	false
F7CSQ6_MACMU	VSGTLGAGLGTNASLAQMVSGLVGQLLMQ	506	534	3.86e-10	true	false	false
G3UZT6_MOUSE	VSGALGAGLGTNTSLAQMVSGLVGQLLMQ	541	569	4.68e-09	true	G3UZT6_MOUSE-541-569	false
A0A1B0GX81_MOUSE	VSGALGAGLGTNTSLAQMVSGLVGQLLMQ	559	587	5.13e-09	true	A0A1B0GX81_MOUSE-559-587	false
F6VB03_MONDO	EGPSLGPNASLAQMVSGLVGQLLMQ	550	574	1.67e-07	true	F6VB03_MONDO-557-574	false
K7EFA7_ORNAN	GSNASLAQMVSGLVGQLLMQ	56	75	2.48e-06	true	K7EFA7_ORNAN-58-75	false
BAG6_ORNAN	GSNASLAQMVSGLVGQLLMQ	529	548	2.84e-06	true	BAG6_ORNAN-531-548	false
BAG6_XENTR	VPGATVGPAGNASLAQMISGLVGQLLMH	515	542	1.55e-05	true	BAG6_XENTR-528-541	false
F6WJP7_XENTR	LSPTSVSVGPAGNASLAQMISGLVGQLLMH	507	536	3.46e-05	true	false	false
F6WJN0_XENTR	LQVGPAGNASLAQMISGLVGQLLMH	524	548	4.73e-05	true	false	false
H0Y7K4_HUMAN-151-168	VSGTLQGAGLGTNASLAQ	151	168	0	true	H0Y7K4_HUMAN-151-168	false
A0A024RCR6_HUMAN	VSGTLQGAGLGTNASLAQ	516	533	8.37e-06	true	A0A024RCR6_HUMAN-516-545	false
