## Supplementary Data 2 for "Census of exposed aggregation-prone regions in proteomes": cluster_1173.csv

ID	sequence	start	stop	p-value	conserved	ID_EAR	TM	low_complexity
A0A096MJT6_RAT-4405-4442	VVFAINLKQLNVQMNMSNVMGNTTWTTSGLKSQGRLSV	4405	4442	0	true	A0A096MJT6_RAT-4405-4442	false
A0A2I3RUA1_PANTR	VVFAINLKQLNVQMNMSNVMGNTTWTTSGLKSQGRLSV	73	110	3.16e-17	true	false	false
F7H6W7_MACMU	VVFAINLKQLNVQMNMSNVMGNTTWTTSGLKSQGRLSV	73	110	3.28e-17	true	false	false
K1109_MOUSE	VVFAINLKQLNVQMNMSNVMGNTTWTTSGLKSQGRLSV	4404	4441	1.31e-16	true	K1109_MOUSE-4404-4441	true
K1109_DANRE	VVFAINLKQLNVQMNMSNVMGNNTWTTSGLKSQGRLSV	4318	4355	1.31e-16	true	K1109_DANRE-4318-4355	true
B8JIA1_DANRE	VVFAINLKQLNVQMNMSNVMGNNTWTTSGLKSQGRLSV	4317	4354	1.31e-16	true	B8JIA1_DANRE-4317-4354	true
A0A2J8LX35_PANTR	VVFAINLKQLNVQMNMSNVMGNTTWTTSGLKSQGRLSV	4404	4441	1.40e-16	true	A0A2J8LX35_PANTR-4404-4441	true
K1109_HUMAN	VVFAINLKQLNVQMNMSNVMGNTTWTTSGLKSQGRLSV	4404	4441	1.41e-16	true	K1109_HUMAN-4404-4441	true
H0Y781_HUMAN	VVFAINLKQLNVQMNMSNVMGNTTWTTSGLKSQGRLSV	1073	1110	1.44e-16	true	H0Y781_HUMAN-1073-1110	false
E2R1I7_CANLF	VVFAINLKQLNVQMNMSNVMGNTTWTTSGLKSQGRLSV	4373	4410	1.49e-16	true	E2R1I7_CANLF-4373-4410	true
F1LVK0_RAT	VVFAINLKQLNVQMNMSNVMGNTTWTTSGLKSQGRLSV	3951	3988	1.49e-16	true	F1LVK0_RAT-3951-3988	false
F1PIE9_CANLF	VVFAINLKQLNVQMNMSNVMGNTTWTTSGLKSQGRLSV	4404	4441	1.50e-16	true	F1PIE9_CANLF-4404-4441	true
A0A3Q1M9E6_BOVIN	VVFAINLKQLNVQMNMSNVMGNTTWTTSGLKSQGRLSV	3947	3984	1.50e-16	true	A0A3Q1M9E6_BOVIN-3947-3984	false
H3BLT5_HUMAN	VVFAINLKQLNVQMNMSNVMGNTTWTTSGLKSQGRLSV	780	817	1.54e-16	true	H3BLT5_HUMAN-780-817	false
A0A2I3RYN2_PANTR	VVFAINLKQLNVQMNMSNVMGNTTWTTSGLKSQGRLSV	3950	3987	1.56e-16	true	A0A2I3RYN2_PANTR-3950-3987	false
F6RWW2_MACMU	VVFAINLKQLNVQMNMSNVMGNTTWTTSGLKSQGRLSV	3949	3986	1.56e-16	true	F6RWW2_MACMU-3949-3986	false
A2AB97_MOUSE	VVFAINLKQLNVQMNMSNVMGNTTWTTSGLKSQGRLSV	906	943	1.65e-16	true	A2AB97_MOUSE-906-943	false
F7AYC0_XENTR	VVFAINLKQLNVQMNMSNVMGNTTWTTSGLKSQGRLSV	837	874	1.66e-16	true	F7AYC0_XENTR-837-874	false
F7C759_MONDO	VVFAINLKQLNVQMNMSNVMGNTTWTTSGLKSQGRLSV	4462	4499	1.87e-16	true	F7C759_MONDO-4462-4499	true
F6RPM4_MOUSE	VVFAINLKQLNVQMNMSNVMGNTTWTTSGLKSQGRLSV	1110	1147	2.05e-16	true	F6RPM4_MOUSE-1110-1147	false
F6PS50_XENTR	VVFAINLKQLNVQMNMSNVMGNTTWTTSGLKSQGRLSV	928	965	2.06e-16	true	F6PS50_XENTR-928-965	false
F6YAT5_MOUSE	VVFAINLKQLNVQMNMSNVMGNTTWTTSGLKSQGRLSV	985	1022	2.30e-16	true	F6YAT5_MOUSE-985-1022	false
A0A3Q3AIS6_CHICK	VVFAMNLKQLNVQMNMSNVMGNTTWTTSGLKSQGRLSV	4411	4448	2.44e-16	true	A0A3Q3AIS6_CHICK-4411-4448	true
A0A3Q2TUY1_CHICK	VVFAMNLKQLNVQMNMSNVMGNTTWTTSGLKSQGRLSV	4394	4431	2.51e-16	true	A0A3Q2TUY1_CHICK-4394-4431	true
A0A1D5P583_CHICK	VVFAMNLKQLNVQMNMSNVMGNTTWTTSGLKSQGRLSV	4350	4387	2.61e-16	true	A0A1D5P583_CHICK-4350-4387	true
K7EA59_ORNAN	VVFAINLKQLNVQMNMSNVMGNTTWTTSGLKSQGRLSV	1276	1313	2.65e-16	true	K7EA59_ORNAN-1276-1313	false
A0A1L1RJ96_CHICK	VVFAMNLKQLNVQMNMSNVMGNTTWTTSGLKSQGRLSV	4370	4407	2.95e-16	true	A0A1L1RJ96_CHICK-4370-4407	true
F1R6K6_DANRE	VVFAINLKQLNVQMNMSNVMGNNTWTTSGLKSQGRLSV	1297	1334	4.14e-16	true	F1R6K6_DANRE-1297-1334	false
A0A3B5JXA9_TAKRU	VVFAINLKQLTVQMNMSNVMGNNTWTTSGLKSQGRLSV	73	110	4.68e-16	true	false	false
L7N2R2_XENTR	VVFAINLKQLNVQMNMSNVMGNTTWTTSGLKTQGRLSV	149	186	5.27e-16	true	L7N2R2_XENTR-149-186	false
A0A2R8QSU2_DANRE	VVFAINLKQLNVQMNMSNVMGNNTWTTSGLKSQGRLSV	155	192	1.12e-15	true	A0A2R8QSU2_DANRE-155-192	false
Q5TQ66_ANOGA	VLFAINFTKLNVQMNMGNVMGNIVWLTKAFRSDGRLSI	2664	2701	6.06e-10	true	false	false
C3ZSY9_BRAFL	VLFAVKLSRLEVNMNMSNVMGNTVWLTQELCSQGRLCI	1156	1193	1.94e-09	true	false	false
X2JA38_DROME	VIFAVNFTKLNVQMNIGNVCGNVVWLTKDFQSDGRLSI	4433	4470	8.69e-09	true	false	true
X2JAP2_DROME	VIFAVNFTKLNVQMNIGNVCGNVVWLTKDFQSDGRLSI	4399	4436	8.69e-09	true	false	true
M9MRV1_DROME	VIFAVNFTKLNVQMNIGNVCGNVVWLTKDFQSDGRLSI	4385	4422	8.69e-09	true	false	true
M9MSI8_DROME	VIFAVNFTKLNVQMNIGNVCGNVVWLTKDFQSDGRLSI	4364	4401	8.69e-09	true	false	true
M9MRK7_DROME	VIFAVNFTKLNVQMNIGNVCGNVVWLTKDFQSDGRLSI	4405	4442	8.76e-09	true	false	true
M9MRP6_DROME	VIFAVNFTKLNVQMNIGNVCGNVVWLTKDFQSDGRLSI	4384	4421	8.76e-09	true	false	true
F6T5E3_CIOIN	VLFGLRMSRLDVEMNMSNVMGHTVWSCDELKTNGKLNI	158	195	1.51e-07	true	false	true
