## Supplementary Data 2 for "Census of exposed aggregation-prone regions in proteomes": cluster_1174.csv

ID	sequence	start	stop	p-value	conserved	ID_EAR	TM	low_complexity
D4A0A2_RAT-525-545	FLYSQSFSLTRESSLQYHSGM	525	545	0	true	D4A0A2_RAT-525-545	false
TBX4_MOUSE	FLYSQSFSLTRESSLQYHSGM	523	543	1.25e-08	true	TBX4_MOUSE-523-543	false
Q8BSY3_MOUSE	FLYSQSFSLTRESSLQYHSGM	423	443	1.31e-08	true	Q8BSY3_MOUSE-423-443	false
F6T9T4_MONDO	FLYSQSFSLSRESSLQYHSGM	533	553	3.73e-08	true	F6T9T4_MONDO-533-553	false
O93288_CHICK	FLYSQSFSLSRESSLQYHSGM	512	532	4.12e-08	true	O93288_CHICK-512-532	false
F6ULJ0_XENTR	FLYSQSFSLSRESSLQYHSGM	461	481	4.64e-08	true	F6ULJ0_XENTR-461-481	false
F6ZEH2_MACMU	FLYSQTFSLSRESSLQYHSGM	515	535	5.94e-08	true	F6ZEH2_MACMU-515-535	false
F6S8U7_ORNAN	FLYSQSFSLSRESSLQYHAGM	507	527	5.98e-08	true	F6S8U7_ORNAN-507-527	false
H2QDL4_PANTR	FLYSQTFSLSRESSLQYHSGM	516	536	6.03e-08	true	H2QDL4_PANTR-516-536	false
F1MTT6_BOVIN	FLYSQSFSLSREASLQYHSGM	527	547	6.12e-08	true	F1MTT6_BOVIN-527-547	false
TBX4_CANLF	FLYSQSFSLSREASLQYHSGM	525	545	6.12e-08	true	TBX4_CANLF-525-545	false
E2RHN2_CANLF	FLYSQSFSLSREASLQYHSGM	524	544	6.12e-08	true	E2RHN2_CANLF-524-544	false
TBX4_HUMAN	FLYSQTFSLSRESSLQYHSGM	516	536	6.31e-08	true	TBX4_HUMAN-516-536	false
