## Supplementary Data 2 for "Census of exposed aggregation-prone regions in proteomes": cluster_1175.csv

ID	sequence	start	stop	p-value	conserved	ID_EAR	TM	low_complexity
A0A1D5Q2E6_MACMU-210-231	RLGRAVQGAREGRLELQQLQAE	210	231	0	true	A0A1D5Q2E6_MACMU-210-231	false
NEST_HUMAN	RLGRAVQGAREGRLELQQLQAE	210	231	1.12e-07	true	false	false
K7CIK9_PANTR	RLGRAVQGAREGRLELQQLQAE	210	231	1.12e-07	true	K7CIK9_PANTR-210-231	false
F7H325_MACMU	RLGRAVQGAREGRLELQQLQAE	210	231	1.15e-07	true	F7H325_MACMU-210-231	false
A0A2I3S018_PANTR	RLGRAVQGAREGRLELQQLQAE	210	231	1.17e-07	true	A0A2I3S018_PANTR-210-231	false
F6VA50_CANLF	RLSRAVQGAREGRLELQQLQAE	271	292	4.52e-07	true	F6VA50_CANLF-271-292	false
J9PBJ9_CANLF	RLSRAVQGAREGRLELQQLQAE	209	230	4.63e-07	true	J9PBJ9_CANLF-209-230	false
J9NT35_CANLF	RLSRAVQGAREGRLELQQLQAE	209	230	4.64e-07	true	J9NT35_CANLF-209-230	false
F1MQ21_BOVIN	RLGHAMQGAREGRLELQQLQAE	210	231	8.63e-07	true	F1MQ21_BOVIN-210-231	false
NEST_MOUSE	RLGQAVRGARESRLEVQQLQAD	211	232	1.72e-05	true	false	false
G3V8F8_RAT	RLSQAVRGARECRLEVQQLQAD	211	232	1.30e-04	true	false	false
NEST_RAT	RLSQAVRGARECRLEVQQLQAD	211	232	1.37e-04	true	false	false
