## Supplementary Data 2 for "Census of exposed aggregation-prone regions in proteomes": cluster_1176.csv

ID	sequence	start	stop	p-value	conserved	ID_EAR	TM	low_complexity
A0A0B4K6E1_DROME-1332-1353	QSHGMQAQHVVGGMSQQQQQQS	1332	1353	0	true	A0A0B4K6E1_DROME-1332-1353	false
A0A0B4K6Z0_DROME	QSHGMQAQHVVGGMSQQQQQQS	1082	1103	1.23e-05	true	A0A0B4K6Z0_DROME-1082-1103	false
A0A0B4KHP5_DROME	QSHGMQAQHVVGGMSQQQQQQS	1332	1353	1.27e-05	true	A0A0B4KHP5_DROME-1332-1353	false
CNC_DROME	QSHGMQAQHVVGGMSQQQQQQS	1332	1353	1.33e-05	true	CNC_DROME-1332-1353	false
A0A0B4K6G8_DROME	QSHGMQAQHVVGGMSQQQQQQS	482	503	1.78e-05	true	A0A0B4K6G8_DROME-482-503	false
A0A0B4KGT0_DROME	QSHGMQAQHVVGGMSQQQQQQS	660	681	1.88e-05	true	A0A0B4KGT0_DROME-660-681	false
