## Supplementary Data 2 for "Census of exposed aggregation-prone regions in proteomes": cluster_1177.csv

ID	sequence	start	stop	p-value	conserved	ID_EAR	TM	low_complexity
A0A0B4JD38_DROME-1682-1700	IKISLNGSIGMENQISLQV	1682	1700	0	true	A0A0B4JD38_DROME-1682-1700	false
A8DY93_DROME	IKISLNGSIGMENQISLQV	1772	1790	2.89e-07	true	A8DY93_DROME-1772-1790	true
A0A0B4KEQ3_DROME	IKISLNGSIGMENQISLQV	1601	1619	3.25e-07	true	A0A0B4KEQ3_DROME-1601-1619	true
A0A0C4DHC4_DROME	IKISLNGSIGMENQISLQV	1601	1619	3.35e-07	true	A0A0C4DHC4_DROME-1601-1619	true
A0A0B4KEJ9_DROME	IKISLNGSIGMENQISLQV	1601	1619	3.56e-07	true	A0A0B4KEJ9_DROME-1601-1619	true
A0A0B4KF87_DROME	IKISLNGSIGMENQISLQV	1626	1644	3.78e-07	true	A0A0B4KF87_DROME-1626-1644	true
A8DY94_DROME	IKISLNGSIGMENQISLQV	1668	1686	3.81e-07	true	A8DY94_DROME-1668-1686	true
A0A0B4KFK3_DROME	IKISLNGSIGMENQISLQV	1518	1536	4.38e-07	true	A0A0B4KFK3_DROME-1518-1536	true
A0A0B4K738_DROME	IKISLNGSIGMENQISLQV	1332	1350	4.60e-07	true	A0A0B4K738_DROME-1332-1350	true
